# First community challenge for automated virus taxonomy

**DOI:** 10.64898/2026.07.04.736517

**Authors:** Cédric Lood, Swapnil P. Doijad, Evelien M. Adriaenssens, Yiming Bao, Jakub Barylski, Ben Bolduc, George Bouras, J. Rodney Brister, C. Titus Brown, Antonio Pedro Camargo, Lander De Coninck, Sebastian Deorowicz, Robert Edgar, Robert A. Edwards, Shitao Gong, Arthur Gruber, Adam Gudys, Ernestina Hauptfeld, Anneliek ter Horst, Tianyang Huang, Jingzhe Jiang, Lars Kaderali, Jaebeom Kim, Mart Krupovic, Jens H. Kuhn, Elliot J. Lefkowitz, Mathieu Leobold, Shuai-Cheng Li, Yiyun Liu, F. A. Bastiaan von Meijenfeldt, Uri Neri, Judit J. Penzes, N. Tessa Pierce-Ward, Janina Rahlff, Alejandro Reyes Muñoz, Luisa Rubino, Sead Sabanadzovic, Jiayu Shang, Peter Simmonds, Martin Steinegger, Matthew B. Sullivan, Yanni Sun, Lili Tian, Yi-Gang Tong, Robert Turnbull, Dann Turner, Arvind Varsani, Ziye Wang, Yasas Wijesekara, Wytamma Wirth, Haolong Xia, Shuo Yang, TzeChing Yeo, Jinbei Zhang, Xianglilan Zhang, Shanfeng Zhu, Andrzej Zielezinski, Simon Roux, Bas E. Dutilh

## Abstract

The rapid rate of virus discovery renders manual curation by taxonomy experts increasingly impractical, creating a need for reliable software that can reproducibly assign viral contigs to taxa at all fifteen ranks of the virus taxonomy. We led an open community challenge for the computational taxonomic classification of viruses and assembled a dataset of virus sequences combining expert-curated and metagenomic sequences. Seventeen teams contributed a total of thirty-four automated, fully reproducible classification pipelines. Most tools correctly assigned viruses belonging to established species, genera, or families, but viruses that are unclassified at those lower ranks remain challenging. This study provides datasets, open-source software, novel approaches, and recommendations to benchmark computational taxonomic classification of viruses, and support organizing the many viruses discovered in big omics data.
