## Supplementary data 3 for "First community challenge for automated virus taxonomy": Team1-Sub1_lineage.csv

LineageFamily	n_sequences	n_correct_fixed	n_attempted	accuracy_Family_fixed	n_correct_attempted	n_attempted_check	accuracy_Family_attempted	n_TP_fixed	n_FP_fixed	FDR_Family_fixed	n_TP_attempted	n_FP_attempted	FDR_Family_attempted
AZTTL:Lipothrixviridae	30	30	30	1.0	30.0	30.0	1.0	30	0	0.0	30.0	0.0	0.0
AZTTL:Rudiviridae	51	46	46	0.9019607843137255	46.0	46.0	1.0	46	0	0.0	46.0	0.0	0.0
AZTTL:Ungulaviridae	3	3	3	1.0	3.0	3.0	1.0	3	0	0.0	3.0	0.0	0.0
AZTTM:Ahmunviridae	3	3	3	1.0	3.0	3.0	1.0	3	0	0.0	3.0	0.0	0.0
AZTTP:Tristromaviridae	9	9	9	1.0	9.0	9.0	1.0	9	0	0.0	9.0	0.0	0.0
AZTTU:Undefined	9	8	5	0.8888888888888888	4.0	5.0	0.8	8	1	0.1111111111111111	0.0	1.0	1.0
DHPHH:Alloherpesviridae	39	39	39	1.0	39.0	39.0	1.0	39	0	0.0	39.0	0.0	0.0
DHPHH:Malacoherpesviridae	6	3	6	0.5	3.0	6.0	0.5	3	0	0.0	3.0	0.0	0.0
DHPHH:Orthoherpesviridae	354	281	281	0.7937853107344632	281.0	281.0	1.0	281	0	0.0	281.0	0.0	0.0
DHUCA:Undefined	3	3	3	1.0	3.0	3.0	1.0	3	0	0.0	0.0	0.0
DHUCC:Crevaviridae	12	0	2	0.0	0.0	2.0	0.0	0	0		0.0	0.0
DHUCC:Intestiviridae	54	9	26	0.16666666666666666	9.0	26.0	0.34615384615384615	9	0	0.0	9.0	0.0	0.0
DHUCC:Steigviridae	45	6	33	0.13333333333333333	6.0	33.0	0.18181818181818182	6	0	0.0	6.0	0.0	0.0
DHUCC:Suoliviridae	108	14	33	0.12962962962962962	14.0	33.0	0.42424242424242425	14	0	0.0	14.0	0.0	0.0
DHUCC:Undefined	6	5	4	0.8333333333333334	3.0	4.0	0.75	5	1	0.16666666666666666	0.0	1.0	1.0
DHUCJ:Yangangviridae	9	0	9	0.0	0.0	9.0	0.0	0	0		0.0	0.0
DHUCJ:Yanlukaviridae	3	0	3	0.0	0.0	3.0	0.0	0	0		0.0	0.0
DHUCK:Graaviviridae	6	5	5	0.8333333333333334	5.0	5.0	1.0	5	0	0.0	5.0	0.0	0.0
DHUCK:Haloferuviridae	9	9	9	1.0	9.0	9.0	1.0	9	0	0.0	9.0	0.0	0.0
DHUCK:Pyrstoviridae	3	3	3	1.0	3.0	3.0	1.0	3	0	0.0	3.0	0.0	0.0
DHUCK:Shortaselviridae	3	3	3	1.0	3.0	3.0	1.0	3	0	0.0	3.0	0.0	0.0
DHUCM:Anaerodiviridae	3	3	3	1.0	3.0	3.0	1.0	3	0	0.0	3.0	0.0	0.0
DHUCM:Aoguangviridae	3	3	3	1.0	3.0	3.0	1.0	3	0	0.0	3.0	0.0	0.0
DHUCM:Leisingerviridae	3	0	0	0.0				0	0
DHUCN:Ahpuchviridae	3	3	3	1.0	3.0	3.0	1.0	3	0	0.0	3.0	0.0	0.0
DHUCN:Ekchuahviridae	6	6	6	1.0	6.0	6.0	1.0	6	0	0.0	6.0	0.0	0.0
DHUCT:Druskaviridae	6	6	6	1.0	6.0	6.0	1.0	6	0	0.0	6.0	0.0	0.0
DHUCT:Hafunaviridae	30	10	29	0.3333333333333333	10.0	29.0	0.3448275862068966	10	0	0.0	10.0	0.0	0.0
DHUCT:Halomagnusviridae	6	4	4	0.6666666666666666	4.0	4.0	1.0	4	0	0.0	4.0	0.0	0.0
DHUCT:Soleiviridae	3	3	3	1.0	3.0	3.0	1.0	3	0	0.0	3.0	0.0	0.0
DHUCU:Ackermannviridae	189	48	48	0.25396825396825395	48.0	48.0	1.0	48	0	0.0	48.0	0.0	0.0
DHUCU:Aggregaviridae	3	3	3	1.0	3.0	3.0	1.0	3	0	0.0	3.0	0.0	0.0
DHUCU:Aliceevansviridae	378	19	32	0.05026455026455026	19.0	32.0	0.59375	19	0	0.0	19.0	0.0	0.0
DHUCU:Arenbergviridae	3	3	3	1.0	3.0	3.0	1.0	3	0	0.0	3.0	0.0	0.0
DHUCU:Assiduviridae	9	9	9	1.0	9.0	9.0	1.0	9	0	0.0	9.0	0.0	0.0
DHUCU:Autographiviridae	1116	583	609	0.5224014336917563	583.0	609.0	0.9573070607553367	583	3	0.005119453924914676	583.0	3.0	0.005119453924914676
DHUCU:Casjensviridae	147	59	59	0.4013605442176871	59.0	59.0	1.0	59	0	0.0	59.0	0.0	0.0
DHUCU:Chaseviridae	45	45	45	1.0	45.0	45.0	1.0	45	0	0.0	45.0	0.0	0.0
DHUCU:Chimalliviridae	99	0	79	0.0	0.0	79.0	0.0	0	0		0.0	0.0
DHUCU:Demerecviridae	300	82	82	0.2733333333333333	82.0	82.0	1.0	82	0	0.0	82.0	0.0	0.0
DHUCU:Drexlerviridae	339	69	72	0.20353982300884957	69.0	72.0	0.9583333333333334	69	0	0.0	69.0	0.0	0.0
DHUCU:Duneviridae	18	3	3	0.16666666666666666	3.0	3.0	1.0	3	0	0.0	3.0	0.0	0.0
DHUCU:Fervensviridae	3	0	0	0.0				0	0
DHUCU:Forsetiviridae	6	6	6	1.0	6.0	6.0	1.0	6	0	0.0	6.0	0.0	0.0
DHUCU:Fredfastierviridae	9	0	1	0.0	0.0	1.0	0.0	0	0		0.0	0.0
DHUCU:Grimontviridae	30	30	30	1.0	30.0	30.0	1.0	30	0	0.0	30.0	0.0	0.0
DHUCU:Guelinviridae	30	27	27	0.9	27.0	27.0	1.0	27	0	0.0	27.0	0.0	0.0
DHUCU:Helgolandviridae	3	3	3	1.0	3.0	3.0	1.0	3	0	0.0	3.0	0.0	0.0
DHUCU:Herelleviridae	345	209	227	0.6057971014492753	209.0	227.0	0.920704845814978	209	0	0.0	209.0	0.0	0.0
DHUCU:Kleczkowskaviridae	6	6	6	1.0	6.0	6.0	1.0	6	0	0.0	6.0	0.0	0.0
DHUCU:Kyanoviridae	201	192	197	0.9552238805970149	192.0	197.0	0.9746192893401016	192	0	0.0	192.0	0.0	0.0
DHUCU:Madisaviridae	3	3	3	1.0	3.0	3.0	1.0	3	0	0.0	3.0	0.0	0.0
DHUCU:Madridviridae	6	0	0	0.0				0	0
DHUCU:Mesyanzhinovviridae	60	29	35	0.48333333333333334	29.0	35.0	0.8285714285714286	29	0	0.0	29.0	0.0	0.0
DHUCU:Molycolviridae	6	6	6	1.0	6.0	6.0	1.0	6	0	0.0	6.0	0.0	0.0
DHUCU:Naomviridae	3	3	3	1.0	3.0	3.0	1.0	3	0	0.0	3.0	0.0	0.0
DHUCU:Orlajensenviridae	33	33	33	1.0	33.0	33.0	1.0	33	0	0.0	33.0	0.0	0.0
DHUCU:Pachyviridae	15	15	15	1.0	15.0	15.0	1.0	15	0	0.0	15.0	0.0	0.0
DHUCU:Peduoviridae	381	0	41	0.0	0.0	41.0	0.0	0	33	1.0	0.0	33.0	1.0
DHUCU:Pervagoviridae	12	6	12	0.5	6.0	12.0	0.5	6	2	0.25	6.0	2.0	0.25
DHUCU:Pootjesviridae	33	30	33	0.9090909090909091	30.0	33.0	0.9090909090909091	30	0	0.0	30.0	0.0	0.0
DHUCU:Pungoviridae	3	0	3	0.0	0.0	3.0	0.0	0	0		0.0	0.0
DHUCU:Rountreeviridae	114	10	10	0.08771929824561403	10.0	10.0	1.0	10	0	0.0	10.0	0.0	0.0
DHUCU:Saffermanviridae	12	12	12	1.0	12.0	12.0	1.0	12	0	0.0	12.0	0.0	0.0
DHUCU:Salasmaviridae	93	58	58	0.6236559139784946	58.0	58.0	1.0	58	0	0.0	58.0	0.0	0.0
DHUCU:Saparoviridae	6	6	6	1.0	6.0	6.0	1.0	6	0	0.0	6.0	0.0	0.0
DHUCU:Schitoviridae	318	219	223	0.6886792452830188	219.0	223.0	0.9820627802690582	219	0	0.0	219.0	0.0	0.0
DHUCU:Speroviridae	3	0	3	0.0	0.0	3.0	0.0	0	0		0.0	0.0
DHUCU:Stanwilliamsviridae	84	72	72	0.8571428571428571	72.0	72.0	1.0	72	0	0.0	72.0	0.0	0.0
DHUCU:Straboviridae	624	215	263	0.34455128205128205	215.0	263.0	0.8174904942965779	215	0	0.0	215.0	0.0	0.0
DHUCU:Suolaviridae	3	3	3	1.0	3.0	3.0	1.0	3	0	0.0	3.0	0.0	0.0
DHUCU:Undefined	7539	7462	4396	0.989786443825441	4319.0	4396.0	0.982484076433121	7462	77	0.01021355617455896	0.0	77.0	1.0
DHUCU:Verdandiviridae	9	9	9	1.0	9.0	9.0	1.0	9	0	0.0	9.0	0.0	0.0
DHUCU:Vertoviridae	15	5	7	0.3333333333333333	5.0	7.0	0.7142857142857143	5	0	0.0	5.0	0.0	0.0
DHUCU:Vilmaviridae	81	73	73	0.9012345679012346	73.0	73.0	1.0	73	0	0.0	73.0	0.0	0.0
DHUCU:Winoviridae	9	9	9	1.0	9.0	9.0	1.0	9	0	0.0	9.0	0.0	0.0
DHUCU:Zierdtviridae	78	78	78	1.0	78.0	78.0	1.0	78	0	0.0	78.0	0.0	0.0
DHUCU:Zobellviridae	39	27	29	0.6923076923076923	27.0	29.0	0.9310344827586207	27	0	0.0	27.0	0.0	0.0
MLHFT:Inoviridae	207	8	10	0.03864734299516908	8.0	10.0	0.8	8	2	0.2	8.0	2.0	0.2
MLHFT:Paulinoviridae	6	3	3	0.5	3.0	3.0	1.0	3	0	0.0	3.0	0.0	0.0
MLHFT:Plectroviridae	18	2	3	0.1111111111111111	2.0	3.0	0.6666666666666666	2	1	0.3333333333333333	2.0	1.0	0.3333333333333333
MLHFT:Undefined	150	76	134	0.5066666666666667	60.0	134.0	0.44776119402985076	76	74	0.49333333333333335	0.0	74.0	1.0
MSCAB:Bacilladnaviridae	66	62	62	0.9393939393939394	62.0	62.0	1.0	62	0	0.0	62.0	0.0	0.0
MSCAC:Circoviridae	444	354	370	0.7972972972972973	354.0	370.0	0.9567567567567568	354	1	0.0028169014084507044	354.0	1.0	0.0028169014084507044
MSCAC:Smacoviridae	249	224	230	0.8995983935742972	224.0	230.0	0.9739130434782609	224	0	0.0	224.0	0.0	0.0
MSCAC:Vilyaviridae	54	20	31	0.37037037037037035	20.0	31.0	0.6451612903225806	20	0	0.0	20.0	0.0	0.0
MSCAM:Amesuviridae	6	6	6	1.0	6.0	6.0	1.0	6	0	0.0	6.0	0.0	0.0
MSCAM:Nanoviridae	555	336	336	0.6054054054054054	336.0	336.0	1.0	336	0	0.0	336.0	0.0	0.0
MSCAR:Naryaviridae	15	9	13	0.6	9.0	13.0	0.6923076923076923	9	0	0.0	9.0	0.0	0.0
MSCAR:Nenyaviridae	18	11	14	0.6111111111111112	11.0	14.0	0.7857142857142857	11	3	0.21428571428571427	11.0	3.0	0.21428571428571427
MSCAR:Redondoviridae	78	19	77	0.24358974358974358	19.0	77.0	0.24675324675324675	19	0	0.0	19.0	0.0	0.0
MSCMP:Bidnaviridae	6	0	0	0.0				0	0
MSCPS:Polyomaviridae	351	323	323	0.9202279202279202	323.0	323.0	1.0	323	0	0.0	323.0	0.0	0.0
MSCPZ:Papillomaviridae	1029	959	959	0.9319727891156463	959.0	959.0	1.0	959	0	0.0	959.0	0.0	0.0
MSCQP:Parvoviridae	525	492	494	0.9371428571428572	492.0	494.0	0.9959514170040485	492	2	0.004048582995951417	492.0	2.0	0.004048582995951417
MSCRG:Geminiviridae	2814	2128	2130	0.7562189054726368	2128.0	2130.0	0.9990610328638497	2128	0	0.0	2128.0	0.0	0.0
MSCRG:Genomoviridae	717	633	646	0.8828451882845189	633.0	646.0	0.9798761609907121	633	0	0.0	633.0	0.0	0.0
MSCUU:Undefined	150	145	74	0.9666666666666667	69.0	74.0	0.9324324324324325	145	5	0.03333333333333333	0.0	5.0	1.0
MSPMP:Microviridae	210	118	118	0.5619047619047619	118.0	118.0	1.0	118	0	0.0	118.0	0.0	0.0
MTSHH:Pleolipoviridae	48	35	35	0.7291666666666666	35.0	35.0	1.0	35	0	0.0	35.0	0.0	0.0
MTSHU:Undefined	150	88	134	0.5866666666666667	72.0	134.0	0.5373134328358209	88	62	0.41333333333333333	0.0	62.0	1.0
RODCG:Alternaviridae	51	40	41	0.7843137254901961	40.0	41.0	0.975609756097561	40	0	0.0	40.0	0.0	0.0
RODCG:Botybirnaviridae	6	0	6	0.0	0.0	6.0	0.0	0	0		0.0	0.0
RODCG:Chrysoviridae	471	450	454	0.9554140127388535	450.0	454.0	0.9911894273127754	450	1	0.0022172949002217295	450.0	1.0	0.0022172949002217295
RODCG:Giardiaviridae	3	0	3	0.0	0.0	3.0	0.0	0	3	1.0	0.0	3.0	1.0
RODCG:Megabirnaviridae	6	6	6	1.0	6.0	6.0	1.0	6	0	0.0	6.0	0.0	0.0
RODCG:Monocitiviridae	3	0	3	0.0	0.0	3.0	0.0	0	3	1.0	0.0	3.0	1.0
RODCG:Orthototiviridae	18	0	16	0.0	0.0	16.0	0.0	0	16	1.0	0.0	16.0	1.0
RODCG:Pseudototiviridae	60	0	60	0.0	0.0	60.0	0.0	0	60	1.0	0.0	60.0	1.0
RODCG:Quadriviridae	27	27	27	1.0	27.0	27.0	1.0	27	0	0.0	27.0	0.0	0.0
RODRR:Sedoreoviridae	1266	1108	1119	0.8751974723538705	1108.0	1119.0	0.9901697944593387	1108	0	0.0	1108.0	0.0	0.0
RODRR:Spinareoviridae	1518	1229	1375	0.8096179183135704	1229.0	1375.0	0.8938181818181818	1229	0	0.0	1229.0	0.0	0.0
RODVM:Cystoviridae	63	50	50	0.7936507936507936	50.0	50.0	1.0	50	0	0.0	50.0	0.0	0.0
ROKAH:Alphatetraviridae	18	16	16	0.8888888888888888	16.0	16.0	1.0	16	0	0.0	16.0	0.0	0.0
ROKAH:Benyviridae	39	34	34	0.8717948717948718	34.0	34.0	1.0	34	0	0.0	34.0	0.0	0.0
ROKAH:Hepeviridae	72	58	58	0.8055555555555556	58.0	58.0	1.0	58	0	0.0	58.0	0.0	0.0
ROKAH:Matonaviridae	12	6	6	0.5	6.0	6.0	1.0	6	0	0.0	6.0	0.0	0.0
ROKAM:Bromoviridae	348	333	334	0.9568965517241379	333.0	334.0	0.9970059880239521	333	0	0.0	333.0	0.0	0.0
ROKAM:Closteroviridae	204	200	204	0.9803921568627451	200.0	204.0	0.9803921568627451	200	0	0.0	200.0	0.0	0.0
ROKAM:Endornaviridae	93	91	93	0.978494623655914	91.0	93.0	0.978494623655914	91	0	0.0	91.0	0.0	0.0
ROKAM:Kitaviridae	87	84	84	0.9655172413793104	84.0	84.0	1.0	84	0	0.0	84.0	0.0	0.0
ROKAM:Mayoviridae	24	16	22	0.6666666666666666	16.0	22.0	0.7272727272727273	16	0	0.0	16.0	0.0	0.0
ROKAM:Togaviridae	162	101	101	0.6234567901234568	101.0	101.0	1.0	101	0	0.0	101.0	0.0	0.0
ROKAM:Virgaviridae	246	199	208	0.8089430894308943	199.0	208.0	0.9567307692307693	199	0	0.0	199.0	0.0	0.0
ROKAT:Alphaflexiviridae	198	169	170	0.8535353535353535	169.0	170.0	0.9941176470588236	169	0	0.0	169.0	0.0	0.0
ROKAT:Betaflexiviridae	411	395	397	0.9610705596107056	395.0	397.0	0.9949622166246851	395	0	0.0	395.0	0.0	0.0
ROKAT:Deltaflexiviridae	9	8	8	0.8888888888888888	8.0	8.0	1.0	8	0	0.0	8.0	0.0	0.0
ROKAT:Gammaflexiviridae	12	12	12	1.0	12.0	12.0	1.0	12	0	0.0	12.0	0.0	0.0
ROKAT:Tymoviridae	120	87	90	0.725	87.0	90.0	0.9666666666666667	87	0	0.0	87.0	0.0	0.0
ROKFA:Flaviviridae	441	319	322	0.7233560090702947	319.0	322.0	0.9906832298136646	319	0	0.0	319.0	0.0	0.0
ROKMN:Nodaviridae	123	58	98	0.4715447154471545	58.0	98.0	0.5918367346938775	58	0	0.0	58.0	0.0	0.0
ROKMN:Sinhaliviridae	6	6	6	1.0	6.0	6.0	1.0	6	0	0.0	6.0	0.0	0.0
ROKTT:Carmotetraviridae	3	3	3	1.0	3.0	3.0	1.0	3	0	0.0	3.0	0.0	0.0
ROKTT:Tombusviridae	291	241	276	0.8281786941580757	241.0	276.0	0.8731884057971014	241	0	0.0	241.0	0.0	0.0
ROLAW:Narnaviridae	6	3	3	0.5	3.0	3.0	1.0	3	0	0.0	3.0	0.0	0.0
ROLHC:Mitoviridae	315	292	294	0.926984126984127	292.0	294.0	0.9931972789115646	292	0	0.0	292.0	0.0	0.0
ROLLN:Atkinsviridae	273	141	271	0.5164835164835165	141.0	271.0	0.5202952029520295	141	0	0.0	141.0	0.0	0.0
ROLLN:Duinviridae	18	18	18	1.0	18.0	18.0	1.0	18	0	0.0	18.0	0.0	0.0
ROLLN:Fiersviridae	867	848	851	0.9780853517877739	848.0	851.0	0.9964747356051704	848	0	0.0	848.0	0.0	0.0
ROLLN:Solspiviridae	81	61	81	0.7530864197530864	61.0	81.0	0.7530864197530864	61	0	0.0	61.0	0.0	0.0
ROLLT:Blumeviridae	87	72	84	0.8275862068965517	72.0	84.0	0.8571428571428571	72	0	0.0	72.0	0.0	0.0
ROLLT:Steitzviridae	1167	257	1151	0.22022279348757498	257.0	1151.0	0.22328410078192876	257	4	0.01532567049808429	257.0	4.0	0.01532567049808429
ROLLU:Undefined	9	9	9	1.0	9.0	9.0	1.0	9	0	0.0	0.0	0.0
ROLMO:Botourmiaviridae	525	455	460	0.8666666666666667	455.0	460.0	0.9891304347826086	455	0	0.0	455.0	0.0	0.0
RONBE:Cruliviridae	27	22	25	0.8148148148148148	22.0	25.0	0.88	22	0	0.0	22.0	0.0	0.0
RONBE:Fimoviridae	507	417	431	0.8224852071005917	417.0	431.0	0.9675174013921114	417	0	0.0	417.0	0.0	0.0
RONBE:Hantaviridae	549	470	474	0.8561020036429873	470.0	474.0	0.9915611814345991	470	0	0.0	470.0	0.0	0.0
RONBE:Peribunyaviridae	1722	1584	1605	0.9198606271777003	1584.0	1605.0	0.9869158878504672	1584	0	0.0	1584.0	0.0	0.0
RONBE:Phasmaviridae	180	168	171	0.9333333333333333	168.0	171.0	0.9824561403508771	168	0	0.0	168.0	0.0	0.0
RONBE:Tospoviridae	219	174	190	0.7945205479452054	174.0	190.0	0.9157894736842105	174	0	0.0	174.0	0.0	0.0
RONBE:Tulasviridae	3	3	3	1.0	3.0	3.0	1.0	3	0	0.0	3.0	0.0	0.0
RONBH:Arenaviridae	456	424	425	0.9298245614035088	424.0	425.0	0.9976470588235294	424	0	0.0	424.0	0.0	0.0
RONBH:Leishbuviridae	9	9	9	1.0	9.0	9.0	1.0	9	0	0.0	9.0	0.0	0.0
RONBH:Mypoviridae	9	9	9	1.0	9.0	9.0	1.0	9	0	0.0	9.0	0.0	0.0
RONBH:Nairoviridae	513	412	438	0.8031189083820662	412.0	438.0	0.9406392694063926	412	0	0.0	412.0	0.0	0.0
RONBH:Phenuiviridae	1500	1334	1397	0.8893333333333333	1334.0	1397.0	0.9549033643521833	1334	0	0.0	1334.0	0.0	0.0
RONBH:Wupedeviridae	9	6	9	0.6666666666666666	6.0	9.0	0.6666666666666666	6	0	0.0	6.0	0.0	0.0
RONCM:Qinviridae	48	46	46	0.9583333333333334	46.0	46.0	1.0	46	0	0.0	46.0	0.0	0.0
RONIA:Amnoonviridae	30	24	24	0.8	24.0	24.0	1.0	24	0	0.0	24.0	0.0	0.0
RONIA:Orthomyxoviridae	276	219	219	0.7934782608695652	219.0	219.0	1.0	219	0	0.0	219.0	0.0	0.0
RONMJ:Aliusviridae	36	28	36	0.7777777777777778	28.0	36.0	0.7777777777777778	28	3	0.0967741935483871	28.0	3.0	0.0967741935483871
RONMJ:Chuviridae	153	137	146	0.8954248366013072	137.0	146.0	0.9383561643835616	137	0	0.0	137.0	0.0	0.0
RONMJ:Crepuscuviridae	3	3	3	1.0	3.0	3.0	1.0	3	0	0.0	3.0	0.0	0.0
RONMJ:Myriaviridae	3	3	3	1.0	3.0	3.0	1.0	3	0	0.0	3.0	0.0	0.0
RONMJ:Natareviridae	3	3	3	1.0	3.0	3.0	1.0	3	0	0.0	3.0	0.0	0.0
RONMM:Artoviridae	27	23	26	0.8518518518518519	23.0	26.0	0.8846153846153846	23	0	0.0	23.0	0.0	0.0
RONMM:Bornaviridae	63	63	63	1.0	63.0	63.0	1.0	63	0	0.0	63.0	0.0	0.0
RONMM:Filoviridae	48	36	36	0.75	36.0	36.0	1.0	36	0	0.0	36.0	0.0	0.0
RONMM:Lispiviridae	90	87	90	0.9666666666666667	87.0	90.0	0.9666666666666667	87	0	0.0	87.0	0.0	0.0
RONMM:Mymonaviridae	189	128	189	0.6772486772486772	128.0	189.0	0.6772486772486772	128	3	0.022900763358778626	128.0	3.0	0.022900763358778626
RONMM:Nyamiviridae	69	69	69	1.0	69.0	69.0	1.0	69	0	0.0	69.0	0.0	0.0
RONMM:Paramyxoviridae	249	225	225	0.9036144578313253	225.0	225.0	1.0	225	0	0.0	225.0	0.0	0.0
RONMM:Pneumoviridae	15	10	10	0.6666666666666666	10.0	10.0	1.0	10	0	0.0	10.0	0.0	0.0
RONMM:Rhabdoviridae	969	933	943	0.9628482972136223	933.0	943.0	0.9893955461293743	933	3	0.003205128205128205	933.0	3.0	0.003205128205128205
RONMM:Sunviridae	3	3	3	1.0	3.0	3.0	1.0	3	0	0.0	3.0	0.0	0.0
RONMM:Xinmoviridae	42	39	42	0.9285714285714286	39.0	42.0	0.9285714285714286	39	0	0.0	39.0	0.0	0.0
RONMN:Aspiviridae	51	50	50	0.9803921568627451	50.0	50.0	1.0	50	0	0.0	50.0	0.0	0.0
RONYG:Yueviridae	12	12	12	1.0	12.0	12.0	1.0	12	0	0.0	12.0	0.0	0.0
ROPDD:Amalgaviridae	33	29	32	0.8787878787878788	29.0	32.0	0.90625	29	3	0.09375	29.0	3.0	0.09375
ROPDD:Curvulaviridae	12	6	10	0.5	6.0	10.0	0.6	6	0	0.0	6.0	0.0	0.0
ROPDD:Fusariviridae	102	90	97	0.8823529411764706	90.0	97.0	0.9278350515463918	90	0	0.0	90.0	0.0	0.0
ROPDD:Hypoviridae	129	129	129	1.0	129.0	129.0	1.0	129	0	0.0	129.0	0.0	0.0
ROPDD:Partitiviridae	399	320	327	0.8020050125313283	320.0	327.0	0.9785932721712538	320	0	0.0	320.0	0.0	0.0
ROPDD:Picobirnaviridae	24	14	19	0.5833333333333334	14.0	19.0	0.7368421052631579	14	0	0.0	14.0	0.0	0.0
ROPPN:Abyssoviridae	3	0	3	0.0	0.0	3.0	0.0	0	0		0.0	0.0
ROPPN:Arteriviridae	69	63	63	0.9130434782608695	63.0	63.0	1.0	63	0	0.0	63.0	0.0	0.0
ROPPN:Coronaviridae	156	128	128	0.8205128205128205	128.0	128.0	1.0	128	0	0.0	128.0	0.0	0.0
ROPPN:Cremegaviridae	6	3	6	0.5	3.0	6.0	0.5	3	0	0.0	3.0	0.0	0.0
ROPPN:Euroniviridae	9	9	9	1.0	9.0	9.0	1.0	9	0	0.0	9.0	0.0	0.0
ROPPN:Gresnaviridae	3	3	3	1.0	3.0	3.0	1.0	3	0	0.0	3.0	0.0	0.0
ROPPN:Medioniviridae	6	3	3	0.5	3.0	3.0	1.0	3	0	0.0	3.0	0.0	0.0
ROPPN:Mesoniviridae	42	42	42	1.0	42.0	42.0	1.0	42	0	0.0	42.0	0.0	0.0
ROPPN:Mononiviridae	3	3	3	1.0	3.0	3.0	1.0	3	0	0.0	3.0	0.0	0.0
ROPPN:Nanghoshaviridae	3	3	3	1.0	3.0	3.0	1.0	3	0	0.0	3.0	0.0	0.0
ROPPN:Nanhypoviridae	3	3	3	1.0	3.0	3.0	1.0	3	0	0.0	3.0	0.0	0.0
ROPPN:Olifoviridae	3	3	3	1.0	3.0	3.0	1.0	3	0	0.0	3.0	0.0	0.0
ROPPN:Roniviridae	12	12	12	1.0	12.0	12.0	1.0	12	0	0.0	12.0	0.0	0.0
ROPPN:Tobaniviridae	63	57	63	0.9047619047619048	57.0	63.0	0.9047619047619048	57	0	0.0	57.0	0.0	0.0
ROPPP:Caliciviridae	81	70	70	0.8641975308641975	70.0	70.0	1.0	70	0	0.0	70.0	0.0	0.0
ROPPP:Dicistroviridae	48	42	45	0.875	42.0	45.0	0.9333333333333333	42	0	0.0	42.0	0.0	0.0
ROPPP:Iflaviridae	45	40	42	0.8888888888888888	40.0	42.0	0.9523809523809523	40	0	0.0	40.0	0.0	0.0
ROPPP:Marnaviridae	60	49	60	0.8166666666666667	49.0	60.0	0.8166666666666667	49	0	0.0	49.0	0.0	0.0
ROPPP:Noraviridae	3	3	3	1.0	3.0	3.0	1.0	3	0	0.0	3.0	0.0	0.0
ROPPP:Picornaviridae	1893	1561	1645	0.8246170100369783	1561.0	1645.0	0.948936170212766	1561	0	0.0	1561.0	0.0	0.0
ROPPP:Polycipiviridae	39	36	39	0.9230769230769231	36.0	39.0	0.9230769230769231	36	0	0.0	36.0	0.0	0.0
ROPPP:Secoviridae	525	496	504	0.9447619047619048	496.0	504.0	0.9841269841269841	496	0	0.0	496.0	0.0	0.0
ROPPP:Solinviviridae	6	6	6	1.0	6.0	6.0	1.0	6	0	0.0	6.0	0.0	0.0
ROPPS:Alvernaviridae	3	3	3	1.0	3.0	3.0	1.0	3	0	0.0	3.0	0.0	0.0
ROPPS:Barnaviridae	3	3	3	1.0	3.0	3.0	1.0	3	0	0.0	3.0	0.0	0.0
ROPPS:Solemoviridae	180	147	166	0.8166666666666667	147.0	166.0	0.8855421686746988	147	0	0.0	147.0	0.0	0.0
ROPSP:Potyviridae	810	722	735	0.891358024691358	722.0	735.0	0.9823129251700681	722	0	0.0	722.0	0.0	0.0
ROPSS:Astroviridae	66	57	57	0.8636363636363636	57.0	57.0	1.0	57	0	0.0	57.0	0.0	0.0
ROPUU:Hadakaviridae	63	40	40	0.6349206349206349	40.0	40.0	1.0	40	0	0.0	40.0	0.0	0.0
ROPUY:Yadokariviridae	39	37	37	0.9487179487179487	37.0	37.0	1.0	37	0	0.0	37.0	0.0	0.0
ROUUU:Birnaviridae	99	78	78	0.7878787878787878	78.0	78.0	1.0	78	0	0.0	78.0	0.0	0.0
ROUUU:Permutotetraviridae	3	3	3	1.0	3.0	3.0	1.0	3	0	0.0	3.0	0.0	0.0
RPARB:Hepadnaviridae	123	73	75	0.5934959349593496	73.0	75.0	0.9733333333333334	73	1	0.013513513513513514	73.0	1.0	0.013513513513513514
RPARO:Belpaoviridae	33	0	31	0.0	0.0	31.0	0.0	0	31	1.0	0.0	31.0	1.0
RPARO:Caulimoviridae	294	281	281	0.95578231292517	281.0	281.0	1.0	281	0	0.0	281.0	0.0	0.0
RPARO:Metaviridae	93	1	78	0.010752688172043012	1.0	78.0	0.01282051282051282	1	75	0.9868421052631579	1.0	75.0	0.9868421052631579
RPARO:Pseudoviridae	99	0	82	0.0	0.0	82.0	0.0	0	81	1.0	0.0	81.0	1.0
RPARO:Retroviridae	189	116	118	0.6137566137566137	116.0	118.0	0.9830508474576272	116	2	0.01694915254237288	116.0	2.0	0.01694915254237288
RUUUU:Kolmioviridae	45	23	23	0.5111111111111111	23.0	23.0	1.0	23	0	0.0	23.0	0.0	0.0
RUUUU:Polymycoviridae	204	181	181	0.8872549019607843	181.0	181.0	1.0	181	0	0.0	181.0	0.0	0.0
RUUUU:Sarthroviridae	24	0	17	0.0	0.0	17.0	0.0	0	0		0.0	0.0
RUUUU:Undefined	18	18	14	1.0	14.0	14.0	1.0	18	0	0.0	0.0	0.0
UUUNL:Baculoviridae	309	293	293	0.948220064724919	293.0	293.0	1.0	293	0	0.0	293.0	0.0	0.0
UUUNL:Hytrosaviridae	6	6	6	1.0	6.0	6.0	1.0	6	0	0.0	6.0	0.0	0.0
UUUNL:Nudiviridae	42	42	42	1.0	42.0	42.0	1.0	42	0	0.0	42.0	0.0	0.0
UUUNU:Nimaviridae	39	39	39	1.0	39.0	39.0	1.0	39	0	0.0	39.0	0.0	0.0
UUUNU:Undefined	9	9	1	1.0	1.0	1.0	1.0	9	0	0.0	0.0	0.0
UUUUU:Alphasatellitidae	255	127	127	0.4980392156862745	127.0	127.0	1.0	127	0	0.0	127.0	0.0	0.0
UUUUU:Ampullaviridae	9	9	9	1.0	9.0	9.0	1.0	9	0	0.0	9.0	0.0	0.0
UUUUU:Anelloviridae	468	401	401	0.8568376068376068	401.0	401.0	1.0	401	0	0.0	401.0	0.0	0.0
UUUUU:Avsunviroidae	15	0	0	0.0				0	0
UUUUU:Bartogtaviriformidae	3	0	3	0.0	0.0	3.0	0.0	0	3	1.0	0.0	3.0	1.0
UUUUU:Bicaudaviridae	3	2	2	0.6666666666666666	2.0	2.0	1.0	2	0	0.0	2.0	0.0	0.0
UUUUU:Brachygtaviriformidae	3	0	3	0.0	0.0	3.0	0.0	0	3	1.0	0.0	3.0	1.0
UUUUU:Clavaviridae	3	3	3	1.0	3.0	3.0	1.0	3	0	0.0	3.0	0.0	0.0
UUUUU:Fuselloviridae	177	14	82	0.07909604519774012	14.0	82.0	0.17073170731707318	14	23	0.6216216216216216	14.0	23.0	0.6216216216216216
UUUUU:Globuloviridae	12	12	12	1.0	12.0	12.0	1.0	12	0	0.0	12.0	0.0	0.0
UUUUU:Guttaviridae	3	0	0	0.0				0	0
UUUUU:Halspiviridae	3	3	3	1.0	3.0	3.0	1.0	3	0	0.0	3.0	0.0	0.0
UUUUU:Itzamnaviridae	6	6	6	1.0	6.0	6.0	1.0	6	0	0.0	6.0	0.0	0.0
UUUUU:Ovaliviridae	3	3	3	1.0	3.0	3.0	1.0	3	0	0.0	3.0	0.0	0.0
UUUUU:Plasmaviridae	3	3	3	1.0	3.0	3.0	1.0	3	0	0.0	3.0	0.0	0.0
UUUUU:Polydnaviriformidae	690	285	304	0.41304347826086957	285.0	304.0	0.9375	285	18	0.0594059405940594	285.0	18.0	0.0594059405940594
UUUUU:Portogloboviridae	6	6	6	1.0	6.0	6.0	1.0	6	0	0.0	6.0	0.0	0.0
UUUUU:Pospiviroidae	117	0	0	0.0				0	0
UUUUU:Rhodogtaviriformidae	12	0	12	0.0	0.0	12.0	0.0	0	9	1.0	0.0	9.0	1.0
UUUUU:Spiraviridae	3	3	3	1.0	3.0	3.0	1.0	3	0	0.0	3.0	0.0	0.0
UUUUU:Thaspiviridae	9	9	9	1.0	9.0	9.0	1.0	9	0	0.0	9.0	0.0	0.0
UUUUU:Tolecusatellitidae	393	206	206	0.5241730279898219	206.0	206.0	1.0	206	0	0.0	206.0	0.0	0.0
UUUUU:Undefined	3	3	3	1.0	3.0	3.0	1.0	3	0	0.0	0.0	0.0
VBNMA:Phycodnaviridae	36	33	33	0.9166666666666666	33.0	33.0	1.0	33	0	0.0	33.0	0.0	0.0
VBNMI:Allomimiviridae	6	6	6	1.0	6.0	6.0	1.0	6	0	0.0	6.0	0.0	0.0
VBNMI:Mesomimiviridae	9	0	9	0.0	0.0	9.0	0.0	0	0		0.0	0.0
VBNMI:Mimiviridae	42	40	42	0.9523809523809523	40.0	42.0	0.9523809523809523	40	0	0.0	40.0	0.0	0.0
VBNMI:Schizomimiviridae	6	3	3	0.5	3.0	3.0	1.0	3	0	0.0	3.0	0.0	0.0
VBNMP:Ascoviridae	15	15	15	1.0	15.0	15.0	1.0	15	0	0.0	15.0	0.0	0.0
VBNMP:Iridoviridae	162	150	151	0.9259259259259259	150.0	151.0	0.9933774834437086	150	1	0.006622516556291391	150.0	1.0	0.006622516556291391
VBNMP:Marseilleviridae	9	9	9	1.0	9.0	9.0	1.0	9	0	0.0	9.0	0.0	0.0
VBNMU:Mamonoviridae	6	0	0	0.0				0	0
VBNPA:Asfarviridae	60	2	2	0.03333333333333333	2.0	2.0	1.0	2	0	0.0	2.0	0.0	0.0
VBNPC:Poxviridae	168	128	128	0.7619047619047619	128.0	128.0	1.0	128	0	0.0	128.0	0.0	0.0
VBPAL:Finnlakeviridae	36	3	25	0.08333333333333333	3.0	25.0	0.12	3	15	0.8333333333333334	3.0	15.0	0.8333333333333334
VBPML:Maviroviridae	3	0	3	0.0	0.0	3.0	0.0	0	3	1.0	0.0	3.0	1.0
VBPML:Undefined	150	93	114	0.62	57.0	114.0	0.5	93	57	0.38	0.0	57.0	1.0
VBPMM:Sputniviroviridae	6	0	6	0.0	0.0	6.0	0.0	0	6	1.0	0.0	6.0	1.0
VBPPO:Adintoviridae	6	5	5	0.8333333333333334	5.0	5.0	1.0	5	0	0.0	5.0	0.0	0.0
VBPPU:Undefined	150	116	66	0.7733333333333333	32.0	66.0	0.48484848484848486	116	34	0.22666666666666666	0.0	34.0	1.0
VBPTA:Skuldviridae	6	3	6	0.5	3.0	6.0	0.5	3	0	0.0	3.0	0.0	0.0
VBPTB:Turriviridae	6	5	5	0.8333333333333334	5.0	5.0	1.0	5	0	0.0	5.0	0.0	0.0
VBPTC:Chaacviridae	9	9	9	1.0	9.0	9.0	1.0	9	0	0.0	9.0	0.0	0.0
VBPTK:Tectiviridae	36	14	14	0.3888888888888889	14.0	14.0	1.0	14	0	0.0	14.0	0.0	0.0
VBPTR:Adenoviridae	609	554	554	0.909688013136289	554.0	554.0	1.0	554	0	0.0	554.0	0.0	0.0
VBPTU:Autolykiviridae	15	15	15	1.0	15.0	15.0	1.0	15	0	0.0	15.0	0.0	0.0
VBPTV:Corticoviridae	6	4	4	0.6666666666666666	4.0	4.0	1.0	4	0	0.0	4.0	0.0	0.0
VBPUU:Undefined	150	115	85	0.7666666666666667	50.0	85.0	0.5882352941176471	115	35	0.23333333333333334	0.0	35.0	1.0
VBUUU:Yaraviridae	3	3	3	1.0	3.0	3.0	1.0	3	0	0.0	3.0	0.0	0.0
VHDLH:Matsushitaviridae	6	0	3	0.0	0.0	3.0	0.0	0	3	1.0	0.0	3.0	1.0
VHDLH:Simuloviridae	9	3	3	0.3333333333333333	3.0	3.0	1.0	3	0	0.0	3.0	0.0	0.0
VHDLH:Sphaerolipoviridae	12	12	12	1.0	12.0	12.0	1.0	12	0	0.0	12.0	0.0	0.0
VHDLU:Undefined	165	142	132	0.8606060606060606	109.0	132.0	0.8257575757575758	142	23	0.1393939393939394	0.0	23.0	1.0
VUUUU:Undefined	150	87	118	0.58	55.0	118.0	0.4661016949152542	87	63	0.42	0.0	63.0	1.0
