## Supplementary data 3 for "First community challenge for automated virus taxonomy": Team1-Sub2_lineage.csv

LineageFamily	n_sequences	n_correct_fixed	n_attempted	accuracy_Family_fixed	n_correct_attempted	n_attempted_check	accuracy_Family_attempted	n_TP_fixed	n_FP_fixed	FDR_Family_fixed	n_TP_attempted	n_FP_attempted	FDR_Family_attempted
AZTTL:Lipothrixviridae	30	30	30	1.0	30.0	30.0	1.0	30	0	0.0	30.0	0.0	0.0
AZTTL:Rudiviridae	51	46	46	0.9019607843137255	46.0	46.0	1.0	46	0	0.0	46.0	0.0	0.0
AZTTL:Ungulaviridae	3	3	3	1.0	3.0	3.0	1.0	3	0	0.0	3.0	0.0	0.0
AZTTM:Ahmunviridae	3	3	3	1.0	3.0	3.0	1.0	3	0	0.0	3.0	0.0	0.0
AZTTP:Tristromaviridae	9	9	9	1.0	9.0	9.0	1.0	9	0	0.0	9.0	0.0	0.0
AZTTU:Undefined	9	9	0	1.0				9	0	0.0
DHPHH:Alloherpesviridae	39	39	39	1.0	39.0	39.0	1.0	39	0	0.0	39.0	0.0	0.0
DHPHH:Malacoherpesviridae	6	3	6	0.5	3.0	6.0	0.5	3	0	0.0	3.0	0.0	0.0
DHPHH:Orthoherpesviridae	354	281	281	0.7937853107344632	281.0	281.0	1.0	281	0	0.0	281.0	0.0	0.0
DHUCA:Undefined	3	3	0	1.0				3	0	0.0
DHUCC:Crevaviridae	12	0	2	0.0	0.0	2.0	0.0	0	0		0.0	0.0
DHUCC:Intestiviridae	54	9	26	0.16666666666666666	9.0	26.0	0.34615384615384615	9	0	0.0	9.0	0.0	0.0
DHUCC:Steigviridae	45	6	33	0.13333333333333333	6.0	33.0	0.18181818181818182	6	0	0.0	6.0	0.0	0.0
DHUCC:Suoliviridae	108	14	33	0.12962962962962962	14.0	33.0	0.42424242424242425	14	0	0.0	14.0	0.0	0.0
DHUCC:Undefined	6	6	2	1.0	2.0	2.0	1.0	6	0	0.0	0.0	0.0
DHUCJ:Yangangviridae	9	0	9	0.0	0.0	9.0	0.0	0	0		0.0	0.0
DHUCJ:Yanlukaviridae	3	0	3	0.0	0.0	3.0	0.0	0	0		0.0	0.0
DHUCK:Graaviviridae	6	5	5	0.8333333333333334	5.0	5.0	1.0	5	0	0.0	5.0	0.0	0.0
DHUCK:Haloferuviridae	9	9	9	1.0	9.0	9.0	1.0	9	0	0.0	9.0	0.0	0.0
DHUCK:Pyrstoviridae	3	3	3	1.0	3.0	3.0	1.0	3	0	0.0	3.0	0.0	0.0
DHUCK:Shortaselviridae	3	3	3	1.0	3.0	3.0	1.0	3	0	0.0	3.0	0.0	0.0
DHUCM:Anaerodiviridae	3	3	3	1.0	3.0	3.0	1.0	3	0	0.0	3.0	0.0	0.0
DHUCM:Aoguangviridae	3	3	3	1.0	3.0	3.0	1.0	3	0	0.0	3.0	0.0	0.0
DHUCM:Leisingerviridae	3	0	0	0.0				0	0
DHUCN:Ahpuchviridae	3	3	3	1.0	3.0	3.0	1.0	3	0	0.0	3.0	0.0	0.0
DHUCN:Ekchuahviridae	6	6	6	1.0	6.0	6.0	1.0	6	0	0.0	6.0	0.0	0.0
DHUCT:Druskaviridae	6	6	6	1.0	6.0	6.0	1.0	6	0	0.0	6.0	0.0	0.0
DHUCT:Hafunaviridae	30	10	29	0.3333333333333333	10.0	29.0	0.3448275862068966	10	0	0.0	10.0	0.0	0.0
DHUCT:Halomagnusviridae	6	4	4	0.6666666666666666	4.0	4.0	1.0	4	0	0.0	4.0	0.0	0.0
DHUCT:Soleiviridae	3	3	3	1.0	3.0	3.0	1.0	3	0	0.0	3.0	0.0	0.0
DHUCU:Ackermannviridae	189	48	48	0.25396825396825395	48.0	48.0	1.0	48	0	0.0	48.0	0.0	0.0
DHUCU:Aggregaviridae	3	3	3	1.0	3.0	3.0	1.0	3	0	0.0	3.0	0.0	0.0
DHUCU:Aliceevansviridae	378	19	32	0.05026455026455026	19.0	32.0	0.59375	19	0	0.0	19.0	0.0	0.0
DHUCU:Arenbergviridae	3	3	3	1.0	3.0	3.0	1.0	3	0	0.0	3.0	0.0	0.0
DHUCU:Assiduviridae	9	9	9	1.0	9.0	9.0	1.0	9	0	0.0	9.0	0.0	0.0
DHUCU:Autographiviridae	1116	583	609	0.5224014336917563	583.0	609.0	0.9573070607553367	583	0	0.0	583.0	0.0	0.0
DHUCU:Casjensviridae	147	59	59	0.4013605442176871	59.0	59.0	1.0	59	0	0.0	59.0	0.0	0.0
DHUCU:Chaseviridae	45	45	45	1.0	45.0	45.0	1.0	45	0	0.0	45.0	0.0	0.0
DHUCU:Chimalliviridae	99	0	79	0.0	0.0	79.0	0.0	0	0		0.0	0.0
DHUCU:Demerecviridae	300	82	82	0.2733333333333333	82.0	82.0	1.0	82	0	0.0	82.0	0.0	0.0
DHUCU:Drexlerviridae	339	62	72	0.18289085545722714	62.0	72.0	0.8611111111111112	62	0	0.0	62.0	0.0	0.0
DHUCU:Duneviridae	18	3	3	0.16666666666666666	3.0	3.0	1.0	3	0	0.0	3.0	0.0	0.0
DHUCU:Fervensviridae	3	0	0	0.0				0	0
DHUCU:Forsetiviridae	6	6	6	1.0	6.0	6.0	1.0	6	0	0.0	6.0	0.0	0.0
DHUCU:Fredfastierviridae	9	0	1	0.0	0.0	1.0	0.0	0	0		0.0	0.0
DHUCU:Grimontviridae	30	30	30	1.0	30.0	30.0	1.0	30	0	0.0	30.0	0.0	0.0
DHUCU:Guelinviridae	30	27	27	0.9	27.0	27.0	1.0	27	0	0.0	27.0	0.0	0.0
DHUCU:Helgolandviridae	3	3	3	1.0	3.0	3.0	1.0	3	0	0.0	3.0	0.0	0.0
DHUCU:Herelleviridae	345	209	227	0.6057971014492753	209.0	227.0	0.920704845814978	209	0	0.0	209.0	0.0	0.0
DHUCU:Kleczkowskaviridae	6	6	6	1.0	6.0	6.0	1.0	6	0	0.0	6.0	0.0	0.0
DHUCU:Kyanoviridae	201	192	197	0.9552238805970149	192.0	197.0	0.9746192893401016	192	0	0.0	192.0	0.0	0.0
DHUCU:Madisaviridae	3	3	3	1.0	3.0	3.0	1.0	3	0	0.0	3.0	0.0	0.0
DHUCU:Madridviridae	6	0	0	0.0				0	0
DHUCU:Mesyanzhinovviridae	60	29	35	0.48333333333333334	29.0	35.0	0.8285714285714286	29	0	0.0	29.0	0.0	0.0
DHUCU:Molycolviridae	6	6	6	1.0	6.0	6.0	1.0	6	0	0.0	6.0	0.0	0.0
DHUCU:Naomviridae	3	3	3	1.0	3.0	3.0	1.0	3	0	0.0	3.0	0.0	0.0
DHUCU:Orlajensenviridae	33	33	33	1.0	33.0	33.0	1.0	33	0	0.0	33.0	0.0	0.0
DHUCU:Pachyviridae	15	15	15	1.0	15.0	15.0	1.0	15	0	0.0	15.0	0.0	0.0
DHUCU:Peduoviridae	381	15	23	0.03937007874015748	15.0	23.0	0.6521739130434783	15	0	0.0	15.0	0.0	0.0
DHUCU:Pervagoviridae	12	6	10	0.5	6.0	10.0	0.6	6	0	0.0	6.0	0.0	0.0
DHUCU:Pootjesviridae	33	30	33	0.9090909090909091	30.0	33.0	0.9090909090909091	30	0	0.0	30.0	0.0	0.0
DHUCU:Pungoviridae	3	0	3	0.0	0.0	3.0	0.0	0	0		0.0	0.0
DHUCU:Rountreeviridae	114	10	10	0.08771929824561403	10.0	10.0	1.0	10	0	0.0	10.0	0.0	0.0
DHUCU:Saffermanviridae	12	12	12	1.0	12.0	12.0	1.0	12	0	0.0	12.0	0.0	0.0
DHUCU:Salasmaviridae	93	58	58	0.6236559139784946	58.0	58.0	1.0	58	0	0.0	58.0	0.0	0.0
DHUCU:Saparoviridae	6	6	6	1.0	6.0	6.0	1.0	6	0	0.0	6.0	0.0	0.0
DHUCU:Schitoviridae	318	219	223	0.6886792452830188	219.0	223.0	0.9820627802690582	219	0	0.0	219.0	0.0	0.0
DHUCU:Speroviridae	3	0	3	0.0	0.0	3.0	0.0	0	0		0.0	0.0
DHUCU:Stanwilliamsviridae	84	72	72	0.8571428571428571	72.0	72.0	1.0	72	0	0.0	72.0	0.0	0.0
DHUCU:Straboviridae	624	215	263	0.34455128205128205	215.0	263.0	0.8174904942965779	215	0	0.0	215.0	0.0	0.0
DHUCU:Suolaviridae	3	3	3	1.0	3.0	3.0	1.0	3	0	0.0	3.0	0.0	0.0
DHUCU:Undefined	7539	7539	4151	1.0	4151.0	4151.0	1.0	7539	0	0.0	0.0	0.0
DHUCU:Verdandiviridae	9	9	9	1.0	9.0	9.0	1.0	9	0	0.0	9.0	0.0	0.0
DHUCU:Vertoviridae	15	5	5	0.3333333333333333	5.0	5.0	1.0	5	0	0.0	5.0	0.0	0.0
DHUCU:Vilmaviridae	81	73	73	0.9012345679012346	73.0	73.0	1.0	73	0	0.0	73.0	0.0	0.0
DHUCU:Winoviridae	9	9	9	1.0	9.0	9.0	1.0	9	0	0.0	9.0	0.0	0.0
DHUCU:Zierdtviridae	78	78	78	1.0	78.0	78.0	1.0	78	0	0.0	78.0	0.0	0.0
DHUCU:Zobellviridae	39	27	27	0.6923076923076923	27.0	27.0	1.0	27	0	0.0	27.0	0.0	0.0
MLHFT:Inoviridae	207	8	8	0.03864734299516908	8.0	8.0	1.0	8	0	0.0	8.0	0.0	0.0
MLHFT:Paulinoviridae	6	3	3	0.5	3.0	3.0	1.0	3	0	0.0	3.0	0.0	0.0
MLHFT:Plectroviridae	18	2	2	0.1111111111111111	2.0	2.0	1.0	2	0	0.0	2.0	0.0	0.0
MLHFT:Undefined	150	140	41	0.9333333333333333	31.0	41.0	0.7560975609756098	140	10	0.06666666666666667	0.0	10.0	1.0
MSCAB:Bacilladnaviridae	66	62	62	0.9393939393939394	62.0	62.0	1.0	62	0	0.0	62.0	0.0	0.0
MSCAC:Circoviridae	444	254	358	0.5720720720720721	254.0	358.0	0.7094972067039106	254	0	0.0	254.0	0.0	0.0
MSCAC:Smacoviridae	249	195	223	0.7831325301204819	195.0	223.0	0.874439461883408	195	0	0.0	195.0	0.0	0.0
MSCAC:Vilyaviridae	54	17	22	0.3148148148148148	17.0	22.0	0.7727272727272727	17	0	0.0	17.0	0.0	0.0
MSCAM:Amesuviridae	6	6	6	1.0	6.0	6.0	1.0	6	0	0.0	6.0	0.0	0.0
MSCAM:Nanoviridae	555	336	336	0.6054054054054054	336.0	336.0	1.0	336	0	0.0	336.0	0.0	0.0
MSCAR:Naryaviridae	15	9	9	0.6	9.0	9.0	1.0	9	0	0.0	9.0	0.0	0.0
MSCAR:Nenyaviridae	18	11	14	0.6111111111111112	11.0	14.0	0.7857142857142857	11	0	0.0	11.0	0.0	0.0
MSCAR:Redondoviridae	78	19	19	0.24358974358974358	19.0	19.0	1.0	19	0	0.0	19.0	0.0	0.0
MSCMP:Bidnaviridae	6	0	0	0.0				0	0
MSCPS:Polyomaviridae	351	323	323	0.9202279202279202	323.0	323.0	1.0	323	0	0.0	323.0	0.0	0.0
MSCPZ:Papillomaviridae	1029	959	959	0.9319727891156463	959.0	959.0	1.0	959	0	0.0	959.0	0.0	0.0
MSCQP:Parvoviridae	525	400	400	0.7619047619047619	400.0	400.0	1.0	400	0	0.0	400.0	0.0	0.0
MSCRG:Geminiviridae	2814	751	751	0.26687988628287135	751.0	751.0	1.0	751	0	0.0	751.0	0.0	0.0
MSCRG:Genomoviridae	717	279	631	0.3891213389121339	279.0	631.0	0.4421553090332805	279	0	0.0	279.0	0.0	0.0
MSCUU:Undefined	150	150	19	1.0	19.0	19.0	1.0	150	0	0.0	0.0	0.0
MSPMP:Microviridae	210	48	62	0.22857142857142856	48.0	62.0	0.7741935483870968	48	0	0.0	48.0	0.0	0.0
MTSHH:Pleolipoviridae	48	35	35	0.7291666666666666	35.0	35.0	1.0	35	0	0.0	35.0	0.0	0.0
MTSHU:Undefined	150	148	2	0.9866666666666667	0.0	2.0	0.0	148	2	0.013333333333333334	0.0	2.0	1.0
RODCG:Alternaviridae	51	40	41	0.7843137254901961	40.0	41.0	0.975609756097561	40	0	0.0	40.0	0.0	0.0
RODCG:Botybirnaviridae	6	0	6	0.0	0.0	6.0	0.0	0	0		0.0	0.0
RODCG:Chrysoviridae	471	449	452	0.9532908704883227	449.0	452.0	0.9933628318584071	449	1	0.0022222222222222222	449.0	1.0	0.0022222222222222222
RODCG:Giardiaviridae	3	3	3	1.0	3.0	3.0	1.0	3	0	0.0	3.0	0.0	0.0
RODCG:Megabirnaviridae	6	6	6	1.0	6.0	6.0	1.0	6	0	0.0	6.0	0.0	0.0
RODCG:Monocitiviridae	3	3	3	1.0	3.0	3.0	1.0	3	0	0.0	3.0	0.0	0.0
RODCG:Orthototiviridae	18	13	16	0.7222222222222222	13.0	16.0	0.8125	13	0	0.0	13.0	0.0	0.0
RODCG:Pseudototiviridae	60	54	60	0.9	54.0	60.0	0.9	54	0	0.0	54.0	0.0	0.0
RODCG:Quadriviridae	27	27	27	1.0	27.0	27.0	1.0	27	0	0.0	27.0	0.0	0.0
RODRR:Sedoreoviridae	1266	1107	1118	0.8744075829383886	1107.0	1118.0	0.9901610017889088	1107	0	0.0	1107.0	0.0	0.0
RODRR:Spinareoviridae	1518	1226	1372	0.8076416337285902	1226.0	1372.0	0.8935860058309038	1226	0	0.0	1226.0	0.0	0.0
RODVM:Cystoviridae	63	50	50	0.7936507936507936	50.0	50.0	1.0	50	0	0.0	50.0	0.0	0.0
ROKAH:Alphatetraviridae	18	16	16	0.8888888888888888	16.0	16.0	1.0	16	0	0.0	16.0	0.0	0.0
ROKAH:Benyviridae	39	34	34	0.8717948717948718	34.0	34.0	1.0	34	0	0.0	34.0	0.0	0.0
ROKAH:Hepeviridae	72	58	58	0.8055555555555556	58.0	58.0	1.0	58	0	0.0	58.0	0.0	0.0
ROKAH:Matonaviridae	12	6	6	0.5	6.0	6.0	1.0	6	0	0.0	6.0	0.0	0.0
ROKAM:Bromoviridae	348	333	334	0.9568965517241379	333.0	334.0	0.9970059880239521	333	0	0.0	333.0	0.0	0.0
ROKAM:Closteroviridae	204	200	204	0.9803921568627451	200.0	204.0	0.9803921568627451	200	0	0.0	200.0	0.0	0.0
ROKAM:Endornaviridae	93	91	93	0.978494623655914	91.0	93.0	0.978494623655914	91	0	0.0	91.0	0.0	0.0
ROKAM:Kitaviridae	87	84	84	0.9655172413793104	84.0	84.0	1.0	84	0	0.0	84.0	0.0	0.0
ROKAM:Mayoviridae	24	16	22	0.6666666666666666	16.0	22.0	0.7272727272727273	16	0	0.0	16.0	0.0	0.0
ROKAM:Togaviridae	162	101	101	0.6234567901234568	101.0	101.0	1.0	101	0	0.0	101.0	0.0	0.0
ROKAM:Virgaviridae	246	199	208	0.8089430894308943	199.0	208.0	0.9567307692307693	199	0	0.0	199.0	0.0	0.0
ROKAT:Alphaflexiviridae	198	169	170	0.8535353535353535	169.0	170.0	0.9941176470588236	169	0	0.0	169.0	0.0	0.0
ROKAT:Betaflexiviridae	411	395	397	0.9610705596107056	395.0	397.0	0.9949622166246851	395	0	0.0	395.0	0.0	0.0
ROKAT:Deltaflexiviridae	9	8	8	0.8888888888888888	8.0	8.0	1.0	8	0	0.0	8.0	0.0	0.0
ROKAT:Gammaflexiviridae	12	12	12	1.0	12.0	12.0	1.0	12	0	0.0	12.0	0.0	0.0
ROKAT:Tymoviridae	120	85	88	0.7083333333333334	85.0	88.0	0.9659090909090909	85	0	0.0	85.0	0.0	0.0
ROKFA:Flaviviridae	441	319	322	0.7233560090702947	319.0	322.0	0.9906832298136646	319	0	0.0	319.0	0.0	0.0
ROKMN:Nodaviridae	123	58	98	0.4715447154471545	58.0	98.0	0.5918367346938775	58	0	0.0	58.0	0.0	0.0
ROKMN:Sinhaliviridae	6	6	6	1.0	6.0	6.0	1.0	6	0	0.0	6.0	0.0	0.0
ROKTT:Carmotetraviridae	3	3	3	1.0	3.0	3.0	1.0	3	0	0.0	3.0	0.0	0.0
ROKTT:Tombusviridae	291	241	276	0.8281786941580757	241.0	276.0	0.8731884057971014	241	0	0.0	241.0	0.0	0.0
ROLAW:Narnaviridae	6	3	3	0.5	3.0	3.0	1.0	3	0	0.0	3.0	0.0	0.0
ROLHC:Mitoviridae	315	292	294	0.926984126984127	292.0	294.0	0.9931972789115646	292	0	0.0	292.0	0.0	0.0
ROLLN:Atkinsviridae	273	141	271	0.5164835164835165	141.0	271.0	0.5202952029520295	141	0	0.0	141.0	0.0	0.0
ROLLN:Duinviridae	18	18	18	1.0	18.0	18.0	1.0	18	0	0.0	18.0	0.0	0.0
ROLLN:Fiersviridae	867	568	851	0.6551326412918108	568.0	851.0	0.6674500587544065	568	0	0.0	568.0	0.0	0.0
ROLLN:Solspiviridae	81	61	81	0.7530864197530864	61.0	81.0	0.7530864197530864	61	0	0.0	61.0	0.0	0.0
ROLLT:Blumeviridae	87	72	84	0.8275862068965517	72.0	84.0	0.8571428571428571	72	0	0.0	72.0	0.0	0.0
ROLLT:Steitzviridae	1167	257	1151	0.22022279348757498	257.0	1151.0	0.22328410078192876	257	0	0.0	257.0	0.0	0.0
ROLLU:Undefined	9	9	9	1.0	9.0	9.0	1.0	9	0	0.0	0.0	0.0
ROLMO:Botourmiaviridae	525	453	458	0.8628571428571429	453.0	458.0	0.9890829694323144	453	0	0.0	453.0	0.0	0.0
RONBE:Cruliviridae	27	22	25	0.8148148148148148	22.0	25.0	0.88	22	0	0.0	22.0	0.0	0.0
RONBE:Fimoviridae	507	417	431	0.8224852071005917	417.0	431.0	0.9675174013921114	417	0	0.0	417.0	0.0	0.0
RONBE:Hantaviridae	549	470	474	0.8561020036429873	470.0	474.0	0.9915611814345991	470	0	0.0	470.0	0.0	0.0
RONBE:Peribunyaviridae	1722	1576	1596	0.9152148664343787	1576.0	1596.0	0.9874686716791979	1576	0	0.0	1576.0	0.0	0.0
RONBE:Phasmaviridae	180	165	168	0.9166666666666666	165.0	168.0	0.9821428571428571	165	0	0.0	165.0	0.0	0.0
RONBE:Tospoviridae	219	174	190	0.7945205479452054	174.0	190.0	0.9157894736842105	174	0	0.0	174.0	0.0	0.0
RONBE:Tulasviridae	3	3	3	1.0	3.0	3.0	1.0	3	0	0.0	3.0	0.0	0.0
RONBH:Arenaviridae	456	420	421	0.9210526315789473	420.0	421.0	0.997624703087886	420	0	0.0	420.0	0.0	0.0
RONBH:Leishbuviridae	9	9	9	1.0	9.0	9.0	1.0	9	0	0.0	9.0	0.0	0.0
RONBH:Mypoviridae	9	9	9	1.0	9.0	9.0	1.0	9	0	0.0	9.0	0.0	0.0
RONBH:Nairoviridae	513	412	438	0.8031189083820662	412.0	438.0	0.9406392694063926	412	0	0.0	412.0	0.0	0.0
RONBH:Phenuiviridae	1500	1329	1392	0.886	1329.0	1392.0	0.9547413793103449	1329	0	0.0	1329.0	0.0	0.0
RONBH:Wupedeviridae	9	6	9	0.6666666666666666	6.0	9.0	0.6666666666666666	6	0	0.0	6.0	0.0	0.0
RONCM:Qinviridae	48	46	46	0.9583333333333334	46.0	46.0	1.0	46	0	0.0	46.0	0.0	0.0
RONIA:Amnoonviridae	30	24	24	0.8	24.0	24.0	1.0	24	0	0.0	24.0	0.0	0.0
RONIA:Orthomyxoviridae	276	219	219	0.7934782608695652	219.0	219.0	1.0	219	0	0.0	219.0	0.0	0.0
RONMJ:Aliusviridae	36	31	36	0.8611111111111112	31.0	36.0	0.8611111111111112	31	0	0.0	31.0	0.0	0.0
RONMJ:Chuviridae	153	126	143	0.8235294117647058	126.0	143.0	0.8811188811188811	126	0	0.0	126.0	0.0	0.0
RONMJ:Crepuscuviridae	3	3	3	1.0	3.0	3.0	1.0	3	0	0.0	3.0	0.0	0.0
RONMJ:Myriaviridae	3	3	3	1.0	3.0	3.0	1.0	3	0	0.0	3.0	0.0	0.0
RONMJ:Natareviridae	3	3	3	1.0	3.0	3.0	1.0	3	0	0.0	3.0	0.0	0.0
RONMM:Artoviridae	27	23	26	0.8518518518518519	23.0	26.0	0.8846153846153846	23	0	0.0	23.0	0.0	0.0
RONMM:Bornaviridae	63	63	63	1.0	63.0	63.0	1.0	63	0	0.0	63.0	0.0	0.0
RONMM:Filoviridae	48	36	36	0.75	36.0	36.0	1.0	36	0	0.0	36.0	0.0	0.0
RONMM:Lispiviridae	90	87	90	0.9666666666666667	87.0	90.0	0.9666666666666667	87	0	0.0	87.0	0.0	0.0
RONMM:Mymonaviridae	189	131	189	0.6931216931216931	131.0	189.0	0.6931216931216931	131	0	0.0	131.0	0.0	0.0
RONMM:Nyamiviridae	69	69	69	1.0	69.0	69.0	1.0	69	0	0.0	69.0	0.0	0.0
RONMM:Paramyxoviridae	249	225	225	0.9036144578313253	225.0	225.0	1.0	225	0	0.0	225.0	0.0	0.0
RONMM:Pneumoviridae	15	10	10	0.6666666666666666	10.0	10.0	1.0	10	0	0.0	10.0	0.0	0.0
RONMM:Rhabdoviridae	969	936	943	0.9659442724458205	936.0	943.0	0.9925768822905621	936	0	0.0	936.0	0.0	0.0
RONMM:Sunviridae	3	3	3	1.0	3.0	3.0	1.0	3	0	0.0	3.0	0.0	0.0
RONMM:Xinmoviridae	42	39	42	0.9285714285714286	39.0	42.0	0.9285714285714286	39	0	0.0	39.0	0.0	0.0
RONMN:Aspiviridae	51	50	50	0.9803921568627451	50.0	50.0	1.0	50	0	0.0	50.0	0.0	0.0
RONYG:Yueviridae	12	12	12	1.0	12.0	12.0	1.0	12	0	0.0	12.0	0.0	0.0
ROPDD:Amalgaviridae	33	29	29	0.8787878787878788	29.0	29.0	1.0	29	0	0.0	29.0	0.0	0.0
ROPDD:Curvulaviridae	12	6	10	0.5	6.0	10.0	0.6	6	0	0.0	6.0	0.0	0.0
ROPDD:Fusariviridae	102	90	97	0.8823529411764706	90.0	97.0	0.9278350515463918	90	0	0.0	90.0	0.0	0.0
ROPDD:Hypoviridae	129	129	129	1.0	129.0	129.0	1.0	129	0	0.0	129.0	0.0	0.0
ROPDD:Partitiviridae	399	320	327	0.8020050125313283	320.0	327.0	0.9785932721712538	320	0	0.0	320.0	0.0	0.0
ROPDD:Picobirnaviridae	24	14	19	0.5833333333333334	14.0	19.0	0.7368421052631579	14	0	0.0	14.0	0.0	0.0
ROPPN:Abyssoviridae	3	0	0	0.0				0	0
ROPPN:Arteriviridae	69	63	63	0.9130434782608695	63.0	63.0	1.0	63	0	0.0	63.0	0.0	0.0
ROPPN:Coronaviridae	156	128	128	0.8205128205128205	128.0	128.0	1.0	128	0	0.0	128.0	0.0	0.0
ROPPN:Cremegaviridae	6	3	6	0.5	3.0	6.0	0.5	3	0	0.0	3.0	0.0	0.0
ROPPN:Euroniviridae	9	9	9	1.0	9.0	9.0	1.0	9	0	0.0	9.0	0.0	0.0
ROPPN:Gresnaviridae	3	3	3	1.0	3.0	3.0	1.0	3	0	0.0	3.0	0.0	0.0
ROPPN:Medioniviridae	6	3	3	0.5	3.0	3.0	1.0	3	0	0.0	3.0	0.0	0.0
ROPPN:Mesoniviridae	42	42	42	1.0	42.0	42.0	1.0	42	0	0.0	42.0	0.0	0.0
ROPPN:Mononiviridae	3	3	3	1.0	3.0	3.0	1.0	3	0	0.0	3.0	0.0	0.0
ROPPN:Nanghoshaviridae	3	3	3	1.0	3.0	3.0	1.0	3	0	0.0	3.0	0.0	0.0
ROPPN:Nanhypoviridae	3	3	3	1.0	3.0	3.0	1.0	3	0	0.0	3.0	0.0	0.0
ROPPN:Olifoviridae	3	3	3	1.0	3.0	3.0	1.0	3	0	0.0	3.0	0.0	0.0
ROPPN:Roniviridae	12	12	12	1.0	12.0	12.0	1.0	12	0	0.0	12.0	0.0	0.0
ROPPN:Tobaniviridae	63	57	63	0.9047619047619048	57.0	63.0	0.9047619047619048	57	0	0.0	57.0	0.0	0.0
ROPPP:Caliciviridae	81	69	69	0.8518518518518519	69.0	69.0	1.0	69	0	0.0	69.0	0.0	0.0
ROPPP:Dicistroviridae	48	42	45	0.875	42.0	45.0	0.9333333333333333	42	0	0.0	42.0	0.0	0.0
ROPPP:Iflaviridae	45	40	42	0.8888888888888888	40.0	42.0	0.9523809523809523	40	0	0.0	40.0	0.0	0.0
ROPPP:Marnaviridae	60	49	60	0.8166666666666667	49.0	60.0	0.8166666666666667	49	0	0.0	49.0	0.0	0.0
ROPPP:Noraviridae	3	3	3	1.0	3.0	3.0	1.0	3	0	0.0	3.0	0.0	0.0
ROPPP:Picornaviridae	1893	1560	1644	0.8240887480190174	1560.0	1644.0	0.948905109489051	1560	0	0.0	1560.0	0.0	0.0
ROPPP:Polycipiviridae	39	22	34	0.5641025641025641	22.0	34.0	0.6470588235294118	22	0	0.0	22.0	0.0	0.0
ROPPP:Secoviridae	525	496	504	0.9447619047619048	496.0	504.0	0.9841269841269841	496	0	0.0	496.0	0.0	0.0
ROPPP:Solinviviridae	6	6	6	1.0	6.0	6.0	1.0	6	0	0.0	6.0	0.0	0.0
ROPPS:Alvernaviridae	3	3	3	1.0	3.0	3.0	1.0	3	0	0.0	3.0	0.0	0.0
ROPPS:Barnaviridae	3	3	3	1.0	3.0	3.0	1.0	3	0	0.0	3.0	0.0	0.0
ROPPS:Solemoviridae	180	145	166	0.8055555555555556	145.0	166.0	0.8734939759036144	145	0	0.0	145.0	0.0	0.0
ROPSP:Potyviridae	810	719	732	0.8876543209876543	719.0	732.0	0.98224043715847	719	0	0.0	719.0	0.0	0.0
ROPSS:Astroviridae	66	57	57	0.8636363636363636	57.0	57.0	1.0	57	0	0.0	57.0	0.0	0.0
ROPUU:Hadakaviridae	63	40	40	0.6349206349206349	40.0	40.0	1.0	40	0	0.0	40.0	0.0	0.0
ROPUY:Yadokariviridae	39	37	37	0.9487179487179487	37.0	37.0	1.0	37	0	0.0	37.0	0.0	0.0
ROUUU:Birnaviridae	99	78	78	0.7878787878787878	78.0	78.0	1.0	78	0	0.0	78.0	0.0	0.0
ROUUU:Permutotetraviridae	3	3	3	1.0	3.0	3.0	1.0	3	0	0.0	3.0	0.0	0.0
RPARB:Hepadnaviridae	123	73	74	0.5934959349593496	73.0	74.0	0.9864864864864865	73	0	0.0	73.0	0.0	0.0
RPARO:Belpaoviridae	33	9	29	0.2727272727272727	9.0	29.0	0.3103448275862069	9	2	0.18181818181818182	9.0	2.0	0.18181818181818182
RPARO:Caulimoviridae	294	281	281	0.95578231292517	281.0	281.0	1.0	281	0	0.0	281.0	0.0	0.0
RPARO:Metaviridae	93	31	76	0.3333333333333333	31.0	76.0	0.40789473684210525	31	0	0.0	31.0	0.0	0.0
RPARO:Pseudoviridae	99	46	74	0.46464646464646464	46.0	74.0	0.6216216216216216	46	0	0.0	46.0	0.0	0.0
RPARO:Retroviridae	189	116	116	0.6137566137566137	116.0	116.0	1.0	116	0	0.0	116.0	0.0	0.0
RUUUU:Kolmioviridae	45	23	23	0.5111111111111111	23.0	23.0	1.0	23	0	0.0	23.0	0.0	0.0
RUUUU:Polymycoviridae	204	181	181	0.8872549019607843	181.0	181.0	1.0	181	0	0.0	181.0	0.0	0.0
RUUUU:Sarthroviridae	24	0	17	0.0	0.0	17.0	0.0	0	0		0.0	0.0
RUUUU:Undefined	18	18	14	1.0	14.0	14.0	1.0	18	0	0.0	0.0	0.0
UUUNL:Baculoviridae	309	293	293	0.948220064724919	293.0	293.0	1.0	293	0	0.0	293.0	0.0	0.0
UUUNL:Hytrosaviridae	6	6	6	1.0	6.0	6.0	1.0	6	0	0.0	6.0	0.0	0.0
UUUNL:Nudiviridae	42	42	42	1.0	42.0	42.0	1.0	42	0	0.0	42.0	0.0	0.0
UUUNU:Nimaviridae	39	39	39	1.0	39.0	39.0	1.0	39	0	0.0	39.0	0.0	0.0
UUUNU:Undefined	9	9	0	1.0				9	0	0.0
UUUUU:Alphasatellitidae	255	77	77	0.30196078431372547	77.0	77.0	1.0	77	0	0.0	77.0	0.0	0.0
UUUUU:Ampullaviridae	9	9	9	1.0	9.0	9.0	1.0	9	0	0.0	9.0	0.0	0.0
UUUUU:Anelloviridae	468	400	400	0.8547008547008547	400.0	400.0	1.0	400	0	0.0	400.0	0.0	0.0
UUUUU:Avsunviroidae	15	0	0	0.0				0	0
UUUUU:Bartogtaviriformidae	3	0	0	0.0				0	0
UUUUU:Bicaudaviridae	3	2	2	0.6666666666666666	2.0	2.0	1.0	2	0	0.0	2.0	0.0	0.0
UUUUU:Brachygtaviriformidae	3	0	0	0.0				0	0
UUUUU:Clavaviridae	3	3	3	1.0	3.0	3.0	1.0	3	0	0.0	3.0	0.0	0.0
UUUUU:Fuselloviridae	177	14	23	0.07909604519774012	14.0	23.0	0.6086956521739131	14	0	0.0	14.0	0.0	0.0
UUUUU:Globuloviridae	12	12	12	1.0	12.0	12.0	1.0	12	0	0.0	12.0	0.0	0.0
UUUUU:Guttaviridae	3	0	0	0.0				0	0
UUUUU:Halspiviridae	3	3	3	1.0	3.0	3.0	1.0	3	0	0.0	3.0	0.0	0.0
UUUUU:Itzamnaviridae	6	6	6	1.0	6.0	6.0	1.0	6	0	0.0	6.0	0.0	0.0
UUUUU:Ovaliviridae	3	3	3	1.0	3.0	3.0	1.0	3	0	0.0	3.0	0.0	0.0
UUUUU:Plasmaviridae	3	3	3	1.0	3.0	3.0	1.0	3	0	0.0	3.0	0.0	0.0
UUUUU:Polydnaviriformidae	690	0	1	0.0	0.0	1.0	0.0	0	0		0.0	0.0
UUUUU:Portogloboviridae	6	6	6	1.0	6.0	6.0	1.0	6	0	0.0	6.0	0.0	0.0
UUUUU:Pospiviroidae	117	0	0	0.0				0	0
UUUUU:Rhodogtaviriformidae	12	0	0	0.0				0	0
UUUUU:Spiraviridae	3	3	3	1.0	3.0	3.0	1.0	3	0	0.0	3.0	0.0	0.0
UUUUU:Thaspiviridae	9	9	9	1.0	9.0	9.0	1.0	9	0	0.0	9.0	0.0	0.0
UUUUU:Tolecusatellitidae	393	206	206	0.5241730279898219	206.0	206.0	1.0	206	0	0.0	206.0	0.0	0.0
UUUUU:Undefined	3	3	3	1.0	3.0	3.0	1.0	3	0	0.0	0.0	0.0
VBNMA:Phycodnaviridae	36	33	33	0.9166666666666666	33.0	33.0	1.0	33	0	0.0	33.0	0.0	0.0
VBNMI:Allomimiviridae	6	6	6	1.0	6.0	6.0	1.0	6	0	0.0	6.0	0.0	0.0
VBNMI:Mesomimiviridae	9	0	9	0.0	0.0	9.0	0.0	0	0		0.0	0.0
VBNMI:Mimiviridae	42	40	42	0.9523809523809523	40.0	42.0	0.9523809523809523	40	0	0.0	40.0	0.0	0.0
VBNMI:Schizomimiviridae	6	3	3	0.5	3.0	3.0	1.0	3	0	0.0	3.0	0.0	0.0
VBNMP:Ascoviridae	15	15	15	1.0	15.0	15.0	1.0	15	0	0.0	15.0	0.0	0.0
VBNMP:Iridoviridae	162	150	150	0.9259259259259259	150.0	150.0	1.0	150	0	0.0	150.0	0.0	0.0
VBNMP:Marseilleviridae	9	9	9	1.0	9.0	9.0	1.0	9	0	0.0	9.0	0.0	0.0
VBNMU:Mamonoviridae	6	0	0	0.0				0	0
VBNPA:Asfarviridae	60	2	2	0.03333333333333333	2.0	2.0	1.0	2	0	0.0	2.0	0.0	0.0
VBNPC:Poxviridae	168	128	128	0.7619047619047619	128.0	128.0	1.0	128	0	0.0	128.0	0.0	0.0
VBPAL:Finnlakeviridae	36	3	5	0.08333333333333333	3.0	5.0	0.6	3	0	0.0	3.0	0.0	0.0
VBPML:Maviroviridae	3	3	3	1.0	3.0	3.0	1.0	3	0	0.0	3.0	0.0	0.0
VBPML:Undefined	150	149	27	0.9933333333333333	26.0	27.0	0.9629629629629629	149	1	0.006666666666666667	0.0	1.0	1.0
VBPMM:Sputniviroviridae	6	3	6	0.5	3.0	6.0	0.5	3	0	0.0	3.0	0.0	0.0
VBPPO:Adintoviridae	6	5	5	0.8333333333333334	5.0	5.0	1.0	5	0	0.0	5.0	0.0	0.0
VBPPU:Undefined	150	141	27	0.94	18.0	27.0	0.6666666666666666	141	9	0.06	0.0	9.0	1.0
VBPTA:Skuldviridae	6	3	6	0.5	3.0	6.0	0.5	3	0	0.0	3.0	0.0	0.0
VBPTB:Turriviridae	6	5	5	0.8333333333333334	5.0	5.0	1.0	5	0	0.0	5.0	0.0	0.0
VBPTC:Chaacviridae	9	9	9	1.0	9.0	9.0	1.0	9	0	0.0	9.0	0.0	0.0
VBPTK:Tectiviridae	36	14	14	0.3888888888888889	14.0	14.0	1.0	14	0	0.0	14.0	0.0	0.0
VBPTR:Adenoviridae	609	554	554	0.909688013136289	554.0	554.0	1.0	554	0	0.0	554.0	0.0	0.0
VBPTU:Autolykiviridae	15	15	15	1.0	15.0	15.0	1.0	15	0	0.0	15.0	0.0	0.0
VBPTV:Corticoviridae	6	4	4	0.6666666666666666	4.0	4.0	1.0	4	0	0.0	4.0	0.0	0.0
VBPUU:Undefined	150	148	35	0.9866666666666667	33.0	35.0	0.9428571428571428	148	2	0.013333333333333334	0.0	2.0	1.0
VBUUU:Yaraviridae	3	3	3	1.0	3.0	3.0	1.0	3	0	0.0	3.0	0.0	0.0
VHDLH:Matsushitaviridae	6	3	3	0.5	3.0	3.0	1.0	3	0	0.0	3.0	0.0	0.0
VHDLH:Simuloviridae	9	3	3	0.3333333333333333	3.0	3.0	1.0	3	0	0.0	3.0	0.0	0.0
VHDLH:Sphaerolipoviridae	12	12	12	1.0	12.0	12.0	1.0	12	0	0.0	12.0	0.0	0.0
VHDLU:Undefined	165	162	7	0.9818181818181818	4.0	7.0	0.5714285714285714	162	3	0.01818181818181818	0.0	3.0	1.0
VUUUU:Undefined	150	149	29	0.9933333333333333	28.0	29.0	0.9655172413793104	149	1	0.006666666666666667	0.0	1.0	1.0
