## Supplementary data 3 for "First community challenge for automated virus taxonomy": Team2-Sub1_lineage.csv

LineageFamily	n_sequences	n_correct_fixed	n_attempted	accuracy_Family_fixed	n_correct_attempted	n_attempted_check	accuracy_Family_attempted	n_TP_fixed	n_FP_fixed	FDR_Family_fixed	n_TP_attempted	n_FP_attempted	FDR_Family_attempted
AZTTL:Lipothrixviridae	30	28	28	0.9333333333333333	28.0	28.0	1.0	28	0	0.0	28.0	0.0	0.0
AZTTL:Rudiviridae	51	51	51	1.0	51.0	51.0	1.0	51	0	0.0	51.0	0.0	0.0
AZTTL:Ungulaviridae	3	0	1	0.0	0.0	1.0	0.0	0	1	1.0	0.0	1.0	1.0
AZTTM:Ahmunviridae	3	0	2	0.0	0.0	2.0	0.0	0	0		0.0	0.0
AZTTP:Tristromaviridae	9	3	3	0.3333333333333333	3.0	3.0	1.0	3	0	0.0	3.0	0.0	0.0
AZTTU:Undefined	9	9	0	1.0				9	0	0.0
DHPHH:Alloherpesviridae	39	22	23	0.5641025641025641	22.0	23.0	0.9565217391304348	22	1	0.043478260869565216	22.0	1.0	0.043478260869565216
DHPHH:Malacoherpesviridae	6	4	4	0.6666666666666666	4.0	4.0	1.0	4	0	0.0	4.0	0.0	0.0
DHPHH:Orthoherpesviridae	354	0	333	0.0	0.0	333.0	0.0	0	332	1.0	0.0	332.0	1.0
DHUCA:Undefined	3	3	3	1.0	3.0	3.0	1.0	3	0	0.0	0.0	0.0
DHUCC:Crevaviridae	12	0	12	0.0	0.0	12.0	0.0	0	0		0.0	0.0
DHUCC:Intestiviridae	54	0	54	0.0	0.0	54.0	0.0	0	0		0.0	0.0
DHUCC:Steigviridae	45	0	45	0.0	0.0	45.0	0.0	0	0		0.0	0.0
DHUCC:Suoliviridae	108	0	108	0.0	0.0	108.0	0.0	0	0		0.0	0.0
DHUCC:Undefined	6	6	6	1.0	6.0	6.0	1.0	6	0	0.0	0.0	0.0
DHUCJ:Yangangviridae	9	0	6	0.0	0.0	6.0	0.0	0	0		0.0	0.0
DHUCJ:Yanlukaviridae	3	0	3	0.0	0.0	3.0	0.0	0	0		0.0	0.0
DHUCK:Graaviviridae	6	0	6	0.0	0.0	6.0	0.0	0	0		0.0	0.0
DHUCK:Haloferuviridae	9	0	8	0.0	0.0	8.0	0.0	0	2	1.0	0.0	2.0	1.0
DHUCK:Pyrstoviridae	3	0	3	0.0	0.0	3.0	0.0	0	0		0.0	0.0
DHUCK:Shortaselviridae	3	0	3	0.0	0.0	3.0	0.0	0	1	1.0	0.0	1.0	1.0
DHUCM:Anaerodiviridae	3	0	2	0.0	0.0	2.0	0.0	0	0		0.0	0.0
DHUCM:Aoguangviridae	3	0	3	0.0	0.0	3.0	0.0	0	2	1.0	0.0	2.0	1.0
DHUCM:Leisingerviridae	3	3	3	1.0	3.0	3.0	1.0	3	0	0.0	3.0	0.0	0.0
DHUCN:Ahpuchviridae	3	0	1	0.0	0.0	1.0	0.0	0	0		0.0	0.0
DHUCN:Ekchuahviridae	6	0	5	0.0	0.0	5.0	0.0	0	0		0.0	0.0
DHUCT:Druskaviridae	6	0	6	0.0	0.0	6.0	0.0	0	0		0.0	0.0
DHUCT:Hafunaviridae	30	30	30	1.0	30.0	30.0	1.0	30	0	0.0	30.0	0.0	0.0
DHUCT:Halomagnusviridae	6	0	6	0.0	0.0	6.0	0.0	0	1	1.0	0.0	1.0	1.0
DHUCT:Soleiviridae	3	0	3	0.0	0.0	3.0	0.0	0	0		0.0	0.0
DHUCU:Ackermannviridae	189	178	189	0.9417989417989417	178.0	189.0	0.9417989417989417	178	0	0.0	178.0	0.0	0.0
DHUCU:Aggregaviridae	3	0	3	0.0	0.0	3.0	0.0	0	0		0.0	0.0
DHUCU:Aliceevansviridae	378	0	378	0.0	0.0	378.0	0.0	0	0		0.0	0.0
DHUCU:Arenbergviridae	3	0	3	0.0	0.0	3.0	0.0	0	0		0.0	0.0
DHUCU:Assiduviridae	9	0	9	0.0	0.0	9.0	0.0	0	0		0.0	0.0
DHUCU:Autographiviridae	1116	1090	1114	0.9767025089605734	1090.0	1114.0	0.9784560143626571	1090	0	0.0	1090.0	0.0	0.0
DHUCU:Casjensviridae	147	54	147	0.3673469387755102	54.0	147.0	0.3673469387755102	54	0	0.0	54.0	0.0	0.0
DHUCU:Chaseviridae	45	39	45	0.8666666666666667	39.0	45.0	0.8666666666666667	39	0	0.0	39.0	0.0	0.0
DHUCU:Chimalliviridae	99	0	99	0.0	0.0	99.0	0.0	0	0		0.0	0.0
DHUCU:Demerecviridae	300	300	300	1.0	300.0	300.0	1.0	300	0	0.0	300.0	0.0	0.0
DHUCU:Drexlerviridae	339	330	339	0.9734513274336283	330.0	339.0	0.9734513274336283	330	0	0.0	330.0	0.0	0.0
DHUCU:Duneviridae	18	0	18	0.0	0.0	18.0	0.0	0	0		0.0	0.0
DHUCU:Fervensviridae	3	0	2	0.0	0.0	2.0	0.0	0	0		0.0	0.0
DHUCU:Forsetiviridae	6	0	6	0.0	0.0	6.0	0.0	0	0		0.0	0.0
DHUCU:Fredfastierviridae	9	0	9	0.0	0.0	9.0	0.0	0	0		0.0	0.0
DHUCU:Grimontviridae	30	0	30	0.0	0.0	30.0	0.0	0	0		0.0	0.0
DHUCU:Guelinviridae	30	15	30	0.5	15.0	30.0	0.5	15	0	0.0	15.0	0.0	0.0
DHUCU:Helgolandviridae	3	0	3	0.0	0.0	3.0	0.0	0	0		0.0	0.0
DHUCU:Herelleviridae	345	344	344	0.9971014492753624	344.0	344.0	1.0	344	0	0.0	344.0	0.0	0.0
DHUCU:Kleczkowskaviridae	6	0	6	0.0	0.0	6.0	0.0	0	0		0.0	0.0
DHUCU:Kyanoviridae	201	133	201	0.6616915422885572	133.0	201.0	0.6616915422885572	133	0	0.0	133.0	0.0	0.0
DHUCU:Madisaviridae	3	0	3	0.0	0.0	3.0	0.0	0	0		0.0	0.0
DHUCU:Madridviridae	6	0	6	0.0	0.0	6.0	0.0	0	0		0.0	0.0
DHUCU:Mesyanzhinovviridae	60	25	60	0.4166666666666667	25.0	60.0	0.4166666666666667	25	0	0.0	25.0	0.0	0.0
DHUCU:Molycolviridae	6	0	6	0.0	0.0	6.0	0.0	0	0		0.0	0.0
DHUCU:Naomviridae	3	0	3	0.0	0.0	3.0	0.0	0	0		0.0	0.0
DHUCU:Orlajensenviridae	33	0	33	0.0	0.0	33.0	0.0	0	0		0.0	0.0
DHUCU:Pachyviridae	15	0	15	0.0	0.0	15.0	0.0	0	0		0.0	0.0
DHUCU:Peduoviridae	381	10	360	0.026246719160104987	10.0	360.0	0.027777777777777776	10	3	0.23076923076923078	10.0	3.0	0.23076923076923078
DHUCU:Pervagoviridae	12	0	12	0.0	0.0	12.0	0.0	0	0		0.0	0.0
DHUCU:Pootjesviridae	33	0	33	0.0	0.0	33.0	0.0	0	30	1.0	0.0	30.0	1.0
DHUCU:Pungoviridae	3	0	3	0.0	0.0	3.0	0.0	0	0		0.0	0.0
DHUCU:Rountreeviridae	114	107	112	0.9385964912280702	107.0	112.0	0.9553571428571429	107	0	0.0	107.0	0.0	0.0
DHUCU:Saffermanviridae	12	0	12	0.0	0.0	12.0	0.0	0	0		0.0	0.0
DHUCU:Salasmaviridae	93	34	93	0.3655913978494624	34.0	93.0	0.3655913978494624	34	0	0.0	34.0	0.0	0.0
DHUCU:Saparoviridae	6	0	4	0.0	0.0	4.0	0.0	0	0		0.0	0.0
DHUCU:Schitoviridae	318	303	318	0.9528301886792453	303.0	318.0	0.9528301886792453	303	0	0.0	303.0	0.0	0.0
DHUCU:Speroviridae	3	0	1	0.0	0.0	1.0	0.0	0	0		0.0	0.0
DHUCU:Stanwilliamsviridae	84	0	84	0.0	0.0	84.0	0.0	0	0		0.0	0.0
DHUCU:Straboviridae	624	614	624	0.9839743589743589	614.0	624.0	0.9839743589743589	614	0	0.0	614.0	0.0	0.0
DHUCU:Suolaviridae	3	0	2	0.0	0.0	2.0	0.0	0	0		0.0	0.0
DHUCU:Undefined	7539	7509	7484	0.9960206923995225	7454.0	7484.0	0.995991448423303	7509	30	0.003979307600477517	0.0	30.0	1.0
DHUCU:Verdandiviridae	9	0	1	0.0	0.0	1.0	0.0	0	0		0.0	0.0
DHUCU:Vertoviridae	15	8	12	0.5333333333333333	8.0	12.0	0.6666666666666666	8	0	0.0	8.0	0.0	0.0
DHUCU:Vilmaviridae	81	24	81	0.2962962962962963	24.0	81.0	0.2962962962962963	24	0	0.0	24.0	0.0	0.0
DHUCU:Winoviridae	9	2	9	0.2222222222222222	2.0	9.0	0.2222222222222222	2	0	0.0	2.0	0.0	0.0
DHUCU:Zierdtviridae	78	4	78	0.05128205128205128	4.0	78.0	0.05128205128205128	4	0	0.0	4.0	0.0	0.0
DHUCU:Zobellviridae	39	31	39	0.7948717948717948	31.0	39.0	0.7948717948717948	31	0	0.0	31.0	0.0	0.0
MLHFT:Inoviridae	207	108	109	0.5217391304347826	108.0	109.0	0.9908256880733946	108	0	0.0	108.0	0.0	0.0
MLHFT:Paulinoviridae	6	0	0	0.0				0	0
MLHFT:Plectroviridae	18	0	0	0.0				0	0
MLHFT:Undefined	150	110	47	0.7333333333333333	7.0	47.0	0.14893617021276595	110	40	0.26666666666666666	0.0	40.0	1.0
MSCAB:Bacilladnaviridae	66	0	19	0.0	0.0	19.0	0.0	0	17	1.0	0.0	17.0	1.0
MSCAC:Circoviridae	444	124	167	0.27927927927927926	124.0	167.0	0.7425149700598802	124	42	0.25301204819277107	124.0	42.0	0.25301204819277107
MSCAC:Smacoviridae	249	120	120	0.4819277108433735	120.0	120.0	1.0	120	0	0.0	120.0	0.0	0.0
MSCAC:Vilyaviridae	54	0	23	0.0	0.0	23.0	0.0	0	22	1.0	0.0	22.0	1.0
MSCAM:Amesuviridae	6	0	4	0.0	0.0	4.0	0.0	0	4	1.0	0.0	4.0	1.0
MSCAM:Nanoviridae	555	148	148	0.26666666666666666	148.0	148.0	1.0	148	0	0.0	148.0	0.0	0.0
MSCAR:Naryaviridae	15	0	2	0.0	0.0	2.0	0.0	0	2	1.0	0.0	2.0	1.0
MSCAR:Nenyaviridae	18	0	5	0.0	0.0	5.0	0.0	0	5	1.0	0.0	5.0	1.0
MSCAR:Redondoviridae	78	0	13	0.0	0.0	13.0	0.0	0	13	1.0	0.0	13.0	1.0
MSCMP:Bidnaviridae	6	0	1	0.0	0.0	1.0	0.0	0	0		0.0	0.0
MSCPS:Polyomaviridae	351	274	274	0.7806267806267806	274.0	274.0	1.0	274	0	0.0	274.0	0.0	0.0
MSCPZ:Papillomaviridae	1029	994	994	0.9659863945578231	994.0	994.0	1.0	994	0	0.0	994.0	0.0	0.0
MSCQP:Parvoviridae	525	291	297	0.5542857142857143	291.0	297.0	0.9797979797979798	291	5	0.016891891891891893	291.0	5.0	0.016891891891891893
MSCRG:Geminiviridae	2814	2413	2414	0.857498223169865	2413.0	2414.0	0.9995857497928748	2413	1	0.00041425020712510354	2413.0	1.0	0.00041425020712510354
MSCRG:Genomoviridae	717	300	300	0.41841004184100417	300.0	300.0	1.0	300	0	0.0	300.0	0.0	0.0
MSCUU:Undefined	150	101	61	0.6733333333333333	12.0	61.0	0.19672131147540983	101	49	0.32666666666666666	0.0	49.0	1.0
MSPMP:Microviridae	210	154	154	0.7333333333333333	154.0	154.0	1.0	154	0	0.0	154.0	0.0	0.0
MTSHH:Pleolipoviridae	48	12	12	0.25	12.0	12.0	1.0	12	0	0.0	12.0	0.0	0.0
MTSHU:Undefined	150	145	12	0.9666666666666667	7.0	12.0	0.5833333333333334	145	5	0.03333333333333333	0.0	5.0	1.0
RODCG:Alternaviridae	51	0	11	0.0	0.0	11.0	0.0	0	0		0.0	0.0
RODCG:Botybirnaviridae	6	0	3	0.0	0.0	3.0	0.0	0	3	1.0	0.0	3.0	1.0
RODCG:Chrysoviridae	471	50	91	0.10615711252653928	50.0	91.0	0.5494505494505495	50	26	0.34210526315789475	50.0	26.0	0.34210526315789475
RODCG:Giardiaviridae	3	0	1	0.0	0.0	1.0	0.0	0	1	1.0	0.0	1.0	1.0
RODCG:Megabirnaviridae	6	0	2	0.0	0.0	2.0	0.0	0	0		0.0	0.0
RODCG:Monocitiviridae	3	0	2	0.0	0.0	2.0	0.0	0	2	1.0	0.0	2.0	1.0
RODCG:Orthototiviridae	18	0	13	0.0	0.0	13.0	0.0	0	13	1.0	0.0	13.0	1.0
RODCG:Pseudototiviridae	60	0	50	0.0	0.0	50.0	0.0	0	50	1.0	0.0	50.0	1.0
RODCG:Quadriviridae	27	0	4	0.0	0.0	4.0	0.0	0	4	1.0	0.0	4.0	1.0
RODRR:Sedoreoviridae	1266	338	341	0.2669826224328594	338.0	341.0	0.9912023460410557	338	1	0.0029498525073746312	338.0	1.0	0.0029498525073746312
RODRR:Spinareoviridae	1518	431	438	0.2839262187088274	431.0	438.0	0.9840182648401826	431	0	0.0	431.0	0.0	0.0
RODVM:Cystoviridae	63	28	28	0.4444444444444444	28.0	28.0	1.0	28	0	0.0	28.0	0.0	0.0
ROKAH:Alphatetraviridae	18	6	10	0.3333333333333333	6.0	10.0	0.6	6	4	0.4	6.0	4.0	0.4
ROKAH:Benyviridae	39	0	13	0.0	0.0	13.0	0.0	0	13	1.0	0.0	13.0	1.0
ROKAH:Hepeviridae	72	59	60	0.8194444444444444	59.0	60.0	0.9833333333333333	59	1	0.016666666666666666	59.0	1.0	0.016666666666666666
ROKAH:Matonaviridae	12	0	8	0.0	0.0	8.0	0.0	0	8	1.0	0.0	8.0	1.0
ROKAM:Bromoviridae	348	101	213	0.29022988505747127	101.0	213.0	0.47417840375586856	101	33	0.2462686567164179	101.0	33.0	0.2462686567164179
ROKAM:Closteroviridae	204	83	138	0.4068627450980392	83.0	138.0	0.6014492753623188	83	5	0.056818181818181816	83.0	5.0	0.056818181818181816
ROKAM:Endornaviridae	93	82	82	0.8817204301075269	82.0	82.0	1.0	82	0	0.0	82.0	0.0	0.0
ROKAM:Kitaviridae	87	6	35	0.06896551724137931	6.0	35.0	0.17142857142857143	6	13	0.6842105263157895	6.0	13.0	0.6842105263157895
ROKAM:Mayoviridae	24	0	9	0.0	0.0	9.0	0.0	0	3	1.0	0.0	3.0	1.0
ROKAM:Togaviridae	162	109	129	0.6728395061728395	109.0	129.0	0.8449612403100775	109	7	0.0603448275862069	109.0	7.0	0.0603448275862069
ROKAM:Virgaviridae	246	111	175	0.45121951219512196	111.0	175.0	0.6342857142857142	111	6	0.05128205128205128	111.0	6.0	0.05128205128205128
ROKAT:Alphaflexiviridae	198	41	129	0.20707070707070707	41.0	129.0	0.3178294573643411	41	88	0.6821705426356589	41.0	88.0	0.6821705426356589
ROKAT:Betaflexiviridae	411	238	274	0.5790754257907542	238.0	274.0	0.8686131386861314	238	36	0.13138686131386862	238.0	36.0	0.13138686131386862
ROKAT:Deltaflexiviridae	9	4	4	0.4444444444444444	4.0	4.0	1.0	4	0	0.0	4.0	0.0	0.0
ROKAT:Gammaflexiviridae	12	0	5	0.0	0.0	5.0	0.0	0	5	1.0	0.0	5.0	1.0
ROKAT:Tymoviridae	120	62	76	0.5166666666666667	62.0	76.0	0.8157894736842105	62	14	0.18421052631578946	62.0	14.0	0.18421052631578946
ROKFA:Flaviviridae	441	400	400	0.9070294784580499	400.0	400.0	1.0	400	0	0.0	400.0	0.0	0.0
ROKMN:Nodaviridae	123	77	77	0.6260162601626016	77.0	77.0	1.0	77	0	0.0	77.0	0.0	0.0
ROKMN:Sinhaliviridae	6	6	6	1.0	6.0	6.0	1.0	6	0	0.0	6.0	0.0	0.0
ROKTT:Carmotetraviridae	3	0	1	0.0	0.0	1.0	0.0	0	1	1.0	0.0	1.0	1.0
ROKTT:Tombusviridae	291	194	228	0.6666666666666666	194.0	228.0	0.8508771929824561	194	15	0.07177033492822966	194.0	15.0	0.07177033492822966
ROLAW:Narnaviridae	6	4	4	0.6666666666666666	4.0	4.0	1.0	4	0	0.0	4.0	0.0	0.0
ROLHC:Mitoviridae	315	157	157	0.4984126984126984	157.0	157.0	1.0	157	0	0.0	157.0	0.0	0.0
ROLLN:Atkinsviridae	273	0	184	0.0	0.0	184.0	0.0	0	0		0.0	0.0
ROLLN:Duinviridae	18	0	10	0.0	0.0	10.0	0.0	0	0		0.0	0.0
ROLLN:Fiersviridae	867	0	678	0.0	0.0	678.0	0.0	0	0		0.0	0.0
ROLLN:Solspiviridae	81	13	65	0.16049382716049382	13.0	65.0	0.2	13	0	0.0	13.0	0.0	0.0
ROLLT:Blumeviridae	87	0	48	0.0	0.0	48.0	0.0	0	0		0.0	0.0
ROLLT:Steitzviridae	1167	0	833	0.0	0.0	833.0	0.0	0	0		0.0	0.0
ROLLU:Undefined	9	9	4	1.0	4.0	4.0	1.0	9	0	0.0	0.0	0.0
ROLMO:Botourmiaviridae	525	267	274	0.5085714285714286	267.0	274.0	0.9744525547445255	267	0	0.0	267.0	0.0	0.0
RONBE:Cruliviridae	27	0	9	0.0	0.0	9.0	0.0	0	6	1.0	0.0	6.0	1.0
RONBE:Fimoviridae	507	0	52	0.0	0.0	52.0	0.0	0	40	1.0	0.0	40.0	1.0
RONBE:Hantaviridae	549	226	226	0.4116575591985428	226.0	226.0	1.0	226	0	0.0	226.0	0.0	0.0
RONBE:Peribunyaviridae	1722	1141	1144	0.6626016260162602	1141.0	1144.0	0.9973776223776224	1141	3	0.0026223776223776225	1141.0	3.0	0.0026223776223776225
RONBE:Phasmaviridae	180	30	32	0.16666666666666666	30.0	32.0	0.9375	30	2	0.0625	30.0	2.0	0.0625
RONBE:Tospoviridae	219	75	120	0.3424657534246575	75.0	120.0	0.625	75	42	0.358974358974359	75.0	42.0	0.358974358974359
RONBE:Tulasviridae	3	0	1	0.0	0.0	1.0	0.0	0	1	1.0	0.0	1.0	1.0
RONBH:Arenaviridae	456	276	278	0.6052631578947368	276.0	278.0	0.9928057553956835	276	2	0.007194244604316547	276.0	2.0	0.007194244604316547
RONBH:Leishbuviridae	9	0	2	0.0	0.0	2.0	0.0	0	1	1.0	0.0	1.0	1.0
RONBH:Mypoviridae	9	0	2	0.0	0.0	2.0	0.0	0	2	1.0	0.0	2.0	1.0
RONBH:Nairoviridae	513	279	285	0.543859649122807	279.0	285.0	0.9789473684210527	279	6	0.021052631578947368	279.0	6.0	0.021052631578947368
RONBH:Phenuiviridae	1500	773	779	0.5153333333333333	773.0	779.0	0.9922978177150192	773	6	0.007702182284980745	773.0	6.0	0.007702182284980745
RONBH:Wupedeviridae	9	0	3	0.0	0.0	3.0	0.0	0	3	1.0	0.0	3.0	1.0
RONCM:Qinviridae	48	0	11	0.0	0.0	11.0	0.0	0	11	1.0	0.0	11.0	1.0
RONIA:Amnoonviridae	30	0	1	0.0	0.0	1.0	0.0	0	1	1.0	0.0	1.0	1.0
RONIA:Orthomyxoviridae	276	28	40	0.10144927536231885	28.0	40.0	0.7	28	12	0.3	28.0	12.0	0.3
RONMJ:Aliusviridae	36	13	18	0.3611111111111111	13.0	18.0	0.7222222222222222	13	1	0.07142857142857142	13.0	1.0	0.07142857142857142
RONMJ:Chuviridae	153	40	76	0.26143790849673204	40.0	76.0	0.5263157894736842	40	9	0.1836734693877551	40.0	9.0	0.1836734693877551
RONMJ:Crepuscuviridae	3	0	1	0.0	0.0	1.0	0.0	0	0		0.0	0.0
RONMJ:Myriaviridae	3	0	1	0.0	0.0	1.0	0.0	0	0		0.0	0.0
RONMJ:Natareviridae	3	0	2	0.0	0.0	2.0	0.0	0	0		0.0	0.0
RONMM:Artoviridae	27	0	15	0.0	0.0	15.0	0.0	0	1	1.0	0.0	1.0	1.0
RONMM:Bornaviridae	63	40	48	0.6349206349206349	40.0	48.0	0.8333333333333334	40	2	0.047619047619047616	40.0	2.0	0.047619047619047616
RONMM:Filoviridae	48	27	38	0.5625	27.0	38.0	0.7105263157894737	27	10	0.2702702702702703	27.0	10.0	0.2702702702702703
RONMM:Lispiviridae	90	0	52	0.0	0.0	52.0	0.0	0	11	1.0	0.0	11.0	1.0
RONMM:Mymonaviridae	189	18	85	0.09523809523809523	18.0	85.0	0.21176470588235294	18	1	0.05263157894736842	18.0	1.0	0.05263157894736842
RONMM:Nyamiviridae	69	0	43	0.0	0.0	43.0	0.0	0	11	1.0	0.0	11.0	1.0
RONMM:Paramyxoviridae	249	236	238	0.9477911646586346	236.0	238.0	0.9915966386554622	236	1	0.004219409282700422	236.0	1.0	0.004219409282700422
RONMM:Pneumoviridae	15	12	14	0.8	12.0	14.0	0.8571428571428571	12	2	0.14285714285714285	12.0	2.0	0.14285714285714285
RONMM:Rhabdoviridae	969	726	832	0.7492260061919505	726.0	832.0	0.8725961538461539	726	64	0.0810126582278481	726.0	64.0	0.0810126582278481
RONMM:Sunviridae	3	0	1	0.0	0.0	1.0	0.0	0	1	1.0	0.0	1.0	1.0
RONMM:Xinmoviridae	42	12	23	0.2857142857142857	12.0	23.0	0.5217391304347826	12	2	0.14285714285714285	12.0	2.0	0.14285714285714285
RONMN:Aspiviridae	51	0	9	0.0	0.0	9.0	0.0	0	0		0.0	0.0
RONYG:Yueviridae	12	0	3	0.0	0.0	3.0	0.0	0	0		0.0	0.0
ROPDD:Amalgaviridae	33	0	14	0.0	0.0	14.0	0.0	0	8	1.0	0.0	8.0	1.0
ROPDD:Curvulaviridae	12	0	5	0.0	0.0	5.0	0.0	0	0		0.0	0.0
ROPDD:Fusariviridae	102	63	63	0.6176470588235294	63.0	63.0	1.0	63	0	0.0	63.0	0.0	0.0
ROPDD:Hypoviridae	129	75	95	0.5813953488372093	75.0	95.0	0.7894736842105263	75	20	0.21052631578947367	75.0	20.0	0.21052631578947367
ROPDD:Partitiviridae	399	121	121	0.3032581453634085	121.0	121.0	1.0	121	0	0.0	121.0	0.0	0.0
ROPDD:Picobirnaviridae	24	2	3	0.08333333333333333	2.0	3.0	0.6666666666666666	2	1	0.3333333333333333	2.0	1.0	0.3333333333333333
ROPPN:Abyssoviridae	3	0	2	0.0	0.0	2.0	0.0	0	2	1.0	0.0	2.0	1.0
ROPPN:Arteriviridae	69	58	65	0.8405797101449275	58.0	65.0	0.8923076923076924	58	7	0.1076923076923077	58.0	7.0	0.1076923076923077
ROPPN:Coronaviridae	156	153	153	0.9807692307692307	153.0	153.0	1.0	153	0	0.0	153.0	0.0	0.0
ROPPN:Cremegaviridae	6	0	3	0.0	0.0	3.0	0.0	0	3	1.0	0.0	3.0	1.0
ROPPN:Euroniviridae	9	4	4	0.4444444444444444	4.0	4.0	1.0	4	0	0.0	4.0	0.0	0.0
ROPPN:Gresnaviridae	3	0	1	0.0	0.0	1.0	0.0	0	1	1.0	0.0	1.0	1.0
ROPPN:Medioniviridae	6	0	1	0.0	0.0	1.0	0.0	0	1	1.0	0.0	1.0	1.0
ROPPN:Mesoniviridae	42	34	34	0.8095238095238095	34.0	34.0	1.0	34	0	0.0	34.0	0.0	0.0
ROPPN:Mononiviridae	3	0	1	0.0	0.0	1.0	0.0	0	1	1.0	0.0	1.0	1.0
ROPPN:Nanghoshaviridae	3	0	1	0.0	0.0	1.0	0.0	0	1	1.0	0.0	1.0	1.0
ROPPN:Nanhypoviridae	3	0	2	0.0	0.0	2.0	0.0	0	0		0.0	0.0
ROPPN:Olifoviridae	3	0	2	0.0	0.0	2.0	0.0	0	2	1.0	0.0	2.0	1.0
ROPPN:Roniviridae	12	4	9	0.3333333333333333	4.0	9.0	0.4444444444444444	4	5	0.5555555555555556	4.0	5.0	0.5555555555555556
ROPPN:Tobaniviridae	63	39	49	0.6190476190476191	39.0	49.0	0.7959183673469388	39	8	0.1702127659574468	39.0	8.0	0.1702127659574468
ROPPP:Caliciviridae	81	65	71	0.8024691358024691	65.0	71.0	0.9154929577464789	65	6	0.08450704225352113	65.0	6.0	0.08450704225352113
ROPPP:Dicistroviridae	48	22	37	0.4583333333333333	22.0	37.0	0.5945945945945946	22	14	0.3888888888888889	22.0	14.0	0.3888888888888889
ROPPP:Iflaviridae	45	21	28	0.4666666666666667	21.0	28.0	0.75	21	6	0.2222222222222222	21.0	6.0	0.2222222222222222
ROPPP:Marnaviridae	60	2	41	0.03333333333333333	2.0	41.0	0.04878048780487805	2	5	0.7142857142857143	2.0	5.0	0.7142857142857143
ROPPP:Noraviridae	3	0	1	0.0	0.0	1.0	0.0	0	0		0.0	0.0
ROPPP:Picornaviridae	1893	841	1505	0.44426835710512413	841.0	1505.0	0.5588039867109634	841	653	0.43708165997322623	841.0	653.0	0.43708165997322623
ROPPP:Polycipiviridae	39	17	25	0.4358974358974359	17.0	25.0	0.68	17	5	0.22727272727272727	17.0	5.0	0.22727272727272727
ROPPP:Secoviridae	525	226	253	0.43047619047619046	226.0	253.0	0.8932806324110671	226	27	0.1067193675889328	226.0	27.0	0.1067193675889328
ROPPP:Solinviviridae	6	1	5	0.16666666666666666	1.0	5.0	0.2	1	0	0.0	1.0	0.0	0.0
ROPPS:Alvernaviridae	3	0	1	0.0	0.0	1.0	0.0	0	0		0.0	0.0
ROPPS:Barnaviridae	3	0	3	0.0	0.0	3.0	0.0	0	3	1.0	0.0	3.0	1.0
ROPPS:Solemoviridae	180	125	133	0.6944444444444444	125.0	133.0	0.9398496240601504	125	8	0.06015037593984962	125.0	8.0	0.06015037593984962
ROPSP:Potyviridae	810	655	655	0.808641975308642	655.0	655.0	1.0	655	0	0.0	655.0	0.0	0.0
ROPSS:Astroviridae	66	33	48	0.5	33.0	48.0	0.6875	33	14	0.2978723404255319	33.0	14.0	0.2978723404255319
ROPUU:Hadakaviridae	63	0	3	0.0	0.0	3.0	0.0	0	3	1.0	0.0	3.0	1.0
ROPUY:Yadokariviridae	39	0	19	0.0	0.0	19.0	0.0	0	0		0.0	0.0
ROUUU:Birnaviridae	99	67	67	0.6767676767676768	67.0	67.0	1.0	67	0	0.0	67.0	0.0	0.0
ROUUU:Permutotetraviridae	3	0	2	0.0	0.0	2.0	0.0	0	0		0.0	0.0
RPARB:Hepadnaviridae	123	83	83	0.6747967479674797	83.0	83.0	1.0	83	0	0.0	83.0	0.0	0.0
RPARO:Belpaoviridae	33	0	3	0.0	0.0	3.0	0.0	0	3	1.0	0.0	3.0	1.0
RPARO:Caulimoviridae	294	89	94	0.30272108843537415	89.0	94.0	0.9468085106382979	89	5	0.05319148936170213	89.0	5.0	0.05319148936170213
RPARO:Metaviridae	93	0	0	0.0				0	0
RPARO:Pseudoviridae	99	0	0	0.0				0	0
RPARO:Retroviridae	189	101	104	0.5343915343915344	101.0	104.0	0.9711538461538461	101	0	0.0	101.0	0.0	0.0
RUUUU:Kolmioviridae	45	0	0	0.0				0	0
RUUUU:Polymycoviridae	204	23	23	0.11274509803921569	23.0	23.0	1.0	23	0	0.0	23.0	0.0	0.0
RUUUU:Sarthroviridae	24	0	0	0.0				0	0
RUUUU:Undefined	18	18	0	1.0				18	0	0.0
UUUNL:Baculoviridae	309	304	304	0.9838187702265372	304.0	304.0	1.0	304	0	0.0	304.0	0.0	0.0
UUUNL:Hytrosaviridae	6	6	6	1.0	6.0	6.0	1.0	6	0	0.0	6.0	0.0	0.0
UUUNL:Nudiviridae	42	0	22	0.0	0.0	22.0	0.0	0	22	1.0	0.0	22.0	1.0
UUUNU:Nimaviridae	39	28	30	0.717948717948718	28.0	30.0	0.9333333333333333	28	0	0.0	28.0	0.0	0.0
UUUNU:Undefined	9	8	5	0.8888888888888888	4.0	5.0	0.8	8	1	0.1111111111111111	0.0	1.0	1.0
UUUUU:Alphasatellitidae	255	0	100	0.0	0.0	100.0	0.0	0	94	1.0	0.0	94.0	1.0
UUUUU:Ampullaviridae	9	9	9	1.0	9.0	9.0	1.0	9	0	0.0	9.0	0.0	0.0
UUUUU:Anelloviridae	468	123	123	0.26282051282051283	123.0	123.0	1.0	123	0	0.0	123.0	0.0	0.0
UUUUU:Avsunviroidae	15	0	0	0.0				0	0
UUUUU:Bartogtaviriformidae	3	0	0	0.0				0	0
UUUUU:Bicaudaviridae	3	3	3	1.0	3.0	3.0	1.0	3	0	0.0	3.0	0.0	0.0
UUUUU:Brachygtaviriformidae	3	0	0	0.0				0	0
UUUUU:Clavaviridae	3	0	0	0.0				0	0
UUUUU:Fuselloviridae	177	27	27	0.15254237288135594	27.0	27.0	1.0	27	0	0.0	27.0	0.0	0.0
UUUUU:Globuloviridae	12	10	10	0.8333333333333334	10.0	10.0	1.0	10	0	0.0	10.0	0.0	0.0
UUUUU:Guttaviridae	3	0	1	0.0	0.0	1.0	0.0	0	1	1.0	0.0	1.0	1.0
UUUUU:Halspiviridae	3	0	1	0.0	0.0	1.0	0.0	0	0		0.0	0.0
UUUUU:Itzamnaviridae	6	0	4	0.0	0.0	4.0	0.0	0	2	1.0	0.0	2.0	1.0
UUUUU:Ovaliviridae	3	0	2	0.0	0.0	2.0	0.0	0	1	1.0	0.0	1.0	1.0
UUUUU:Plasmaviridae	3	0	0	0.0				0	0
UUUUU:Polydnaviriformidae	690	0	61	0.0	0.0	61.0	0.0	0	61	1.0	0.0	61.0	1.0
UUUUU:Portogloboviridae	6	1	3	0.16666666666666666	1.0	3.0	0.3333333333333333	1	2	0.6666666666666666	1.0	2.0	0.6666666666666666
UUUUU:Pospiviroidae	117	0	0	0.0				0	0
UUUUU:Rhodogtaviriformidae	12	0	0	0.0				0	0
UUUUU:Spiraviridae	3	0	0	0.0				0	0
UUUUU:Thaspiviridae	9	0	3	0.0	0.0	3.0	0.0	0	0		0.0	0.0
UUUUU:Tolecusatellitidae	393	0	0	0.0				0	0
UUUUU:Undefined	3	3	1	1.0	1.0	1.0	1.0	3	0	0.0	0.0	0.0
VBNMA:Phycodnaviridae	36	19	26	0.5277777777777778	19.0	26.0	0.7307692307692307	19	1	0.05	19.0	1.0	0.05
VBNMI:Allomimiviridae	6	0	6	0.0	0.0	6.0	0.0	0	2	1.0	0.0	2.0	1.0
VBNMI:Mesomimiviridae	9	0	9	0.0	0.0	9.0	0.0	0	9	1.0	0.0	9.0	1.0
VBNMI:Mimiviridae	42	30	33	0.7142857142857143	30.0	33.0	0.9090909090909091	30	0	0.0	30.0	0.0	0.0
VBNMI:Schizomimiviridae	6	0	4	0.0	0.0	4.0	0.0	0	0		0.0	0.0
VBNMP:Ascoviridae	15	12	14	0.8	12.0	14.0	0.8571428571428571	12	0	0.0	12.0	0.0	0.0
VBNMP:Iridoviridae	162	147	154	0.9074074074074074	147.0	154.0	0.9545454545454546	147	1	0.006756756756756757	147.0	1.0	0.006756756756756757
VBNMP:Marseilleviridae	9	1	9	0.1111111111111111	1.0	9.0	0.1111111111111111	1	0	0.0	1.0	0.0	0.0
VBNMU:Mamonoviridae	6	0	5	0.0	0.0	5.0	0.0	0	0		0.0	0.0
VBNPA:Asfarviridae	60	50	59	0.8333333333333334	50.0	59.0	0.847457627118644	50	8	0.13793103448275862	50.0	8.0	0.13793103448275862
VBNPC:Poxviridae	168	159	159	0.9464285714285714	159.0	159.0	1.0	159	0	0.0	159.0	0.0	0.0
VBPAL:Finnlakeviridae	36	0	2	0.0	0.0	2.0	0.0	0	0		0.0	0.0
VBPML:Maviroviridae	3	0	1	0.0	0.0	1.0	0.0	0	1	1.0	0.0	1.0	1.0
VBPML:Undefined	150	116	38	0.7733333333333333	4.0	38.0	0.10526315789473684	116	34	0.22666666666666666	0.0	34.0	1.0
VBPMM:Sputniviroviridae	6	0	6	0.0	0.0	6.0	0.0	0	6	1.0	0.0	6.0	1.0
VBPPO:Adintoviridae	6	1	2	0.16666666666666666	1.0	2.0	0.5	1	1	0.5	1.0	1.0	0.5
VBPPU:Undefined	150	68	123	0.4533333333333333	41.0	123.0	0.3333333333333333	68	82	0.5466666666666666	0.0	82.0	1.0
VBPTA:Skuldviridae	6	0	0	0.0				0	0
VBPTB:Turriviridae	6	6	6	1.0	6.0	6.0	1.0	6	0	0.0	6.0	0.0	0.0
VBPTC:Chaacviridae	9	0	2	0.0	0.0	2.0	0.0	0	0		0.0	0.0
VBPTK:Tectiviridae	36	22	29	0.6111111111111112	22.0	29.0	0.7586206896551724	22	2	0.08333333333333333	22.0	2.0	0.08333333333333333
VBPTR:Adenoviridae	609	574	574	0.9425287356321839	574.0	574.0	1.0	574	0	0.0	574.0	0.0	0.0
VBPTU:Autolykiviridae	15	0	10	0.0	0.0	10.0	0.0	0	1	1.0	0.0	1.0	1.0
VBPTV:Corticoviridae	6	6	6	1.0	6.0	6.0	1.0	6	0	0.0	6.0	0.0	0.0
VBPUU:Undefined	150	122	79	0.8133333333333334	51.0	79.0	0.6455696202531646	122	28	0.18666666666666668	0.0	28.0	1.0
VBUUU:Yaraviridae	3	0	0	0.0				0	0
VHDLH:Matsushitaviridae	6	0	6	0.0	0.0	6.0	0.0	0	5	1.0	0.0	5.0	1.0
VHDLH:Simuloviridae	9	0	4	0.0	0.0	4.0	0.0	0	4	1.0	0.0	4.0	1.0
VHDLH:Sphaerolipoviridae	12	12	12	1.0	12.0	12.0	1.0	12	0	0.0	12.0	0.0	0.0
VHDLU:Undefined	165	150	28	0.9090909090909091	13.0	28.0	0.4642857142857143	150	15	0.09090909090909091	0.0	15.0	1.0
VUUUU:Undefined	150	131	51	0.8733333333333333	32.0	51.0	0.6274509803921569	131	19	0.12666666666666668	0.0	19.0	1.0
