## Supplementary data 3 for "First community challenge for automated virus taxonomy": Team3-Sub1_lineage.csv

LineageFamily	n_sequences	n_correct_fixed	n_attempted	accuracy_Family_fixed	n_correct_attempted	n_attempted_check	accuracy_Family_attempted	n_TP_fixed	n_FP_fixed	FDR_Family_fixed	n_TP_attempted	n_FP_attempted	FDR_Family_attempted
AZTTL:Lipothrixviridae	30	14	30	0.4666666666666667	14	30	0.4666666666666667	14	0	0.0	14	0	0.0
AZTTL:Rudiviridae	51	39	51	0.7647058823529411	39	51	0.7647058823529411	39	0	0.0	39	0	0.0
AZTTL:Ungulaviridae	3	2	3	0.6666666666666666	2	3	0.6666666666666666	2	0	0.0	2	0	0.0
AZTTM:Ahmunviridae	3	2	3	0.6666666666666666	2	3	0.6666666666666666	2	0	0.0	2	0	0.0
AZTTP:Tristromaviridae	9	6	9	0.6666666666666666	6	9	0.6666666666666666	6	0	0.0	6	0	0.0
AZTTU:Undefined	9	2	9	0.2222222222222222	2	9	0.2222222222222222	2	7	0.7777777777777778	0	7	1.0
DHPHH:Alloherpesviridae	39	14	39	0.358974358974359	14	39	0.358974358974359	14	0	0.0	14	0	0.0
DHPHH:Malacoherpesviridae	6	5	6	0.8333333333333334	5	6	0.8333333333333334	5	0	0.0	5	0	0.0
DHPHH:Orthoherpesviridae	354	232	354	0.655367231638418	232	354	0.655367231638418	232	3	0.01276595744680851	232	3	0.01276595744680851
DHUCA:Undefined	3	2	3	0.6666666666666666	2	3	0.6666666666666666	2	1	0.3333333333333333	0	1	1.0
DHUCC:Crevaviridae	12	5	12	0.4166666666666667	5	12	0.4166666666666667	5	0	0.0	5	0	0.0
DHUCC:Intestiviridae	54	25	54	0.46296296296296297	25	54	0.46296296296296297	25	0	0.0	25	0	0.0
DHUCC:Steigviridae	45	25	45	0.5555555555555556	25	45	0.5555555555555556	25	0	0.0	25	0	0.0
DHUCC:Suoliviridae	108	64	108	0.5925925925925926	64	108	0.5925925925925926	64	0	0.0	64	0	0.0
DHUCC:Undefined	6	2	6	0.3333333333333333	2	6	0.3333333333333333	2	4	0.6666666666666666	0	4	1.0
DHUCJ:Yangangviridae	9	0	9	0.0	0	9	0.0	0	5	1.0	0	5	1.0
DHUCJ:Yanlukaviridae	3	0	3	0.0	0	3	0.0	0	2	1.0	0	2	1.0
DHUCK:Graaviviridae	6	3	6	0.5	3	6	0.5	3	0	0.0	3	0	0.0
DHUCK:Haloferuviridae	9	5	9	0.5555555555555556	5	9	0.5555555555555556	5	0	0.0	5	0	0.0
DHUCK:Pyrstoviridae	3	2	3	0.6666666666666666	2	3	0.6666666666666666	2	0	0.0	2	0	0.0
DHUCK:Shortaselviridae	3	3	3	1.0	3	3	1.0	3	0	0.0	3	0	0.0
DHUCM:Anaerodiviridae	3	2	3	0.6666666666666666	2	3	0.6666666666666666	2	0	0.0	2	0	0.0
DHUCM:Aoguangviridae	3	1	3	0.3333333333333333	1	3	0.3333333333333333	1	0	0.0	1	0	0.0
DHUCM:Leisingerviridae	3	3	3	1.0	3	3	1.0	3	0	0.0	3	0	0.0
DHUCN:Ahpuchviridae	3	0	3	0.0	0	3	0.0	0	0		0	0
DHUCN:Ekchuahviridae	6	3	6	0.5	3	6	0.5	3	0	0.0	3	0	0.0
DHUCT:Druskaviridae	6	3	6	0.5	3	6	0.5	3	0	0.0	3	0	0.0
DHUCT:Hafunaviridae	30	19	30	0.6333333333333333	19	30	0.6333333333333333	19	5	0.20833333333333334	19	5	0.20833333333333334
DHUCT:Halomagnusviridae	6	3	6	0.5	3	6	0.5	3	0	0.0	3	0	0.0
DHUCT:Soleiviridae	3	1	3	0.3333333333333333	1	3	0.3333333333333333	1	0	0.0	1	0	0.0
DHUCU:Ackermannviridae	189	175	189	0.9259259259259259	175	189	0.9259259259259259	175	0	0.0	175	0	0.0
DHUCU:Aggregaviridae	3	2	3	0.6666666666666666	2	3	0.6666666666666666	2	0	0.0	2	0	0.0
DHUCU:Aliceevansviridae	378	338	378	0.8941798941798942	338	378	0.8941798941798942	338	13	0.037037037037037035	338	13	0.037037037037037035
DHUCU:Arenbergviridae	3	3	3	1.0	3	3	1.0	3	0	0.0	3	0	0.0
DHUCU:Assiduviridae	9	7	9	0.7777777777777778	7	9	0.7777777777777778	7	0	0.0	7	0	0.0
DHUCU:Autographiviridae	1116	798	1116	0.7150537634408602	798	1116	0.7150537634408602	798	23	0.028014616321559074	798	23	0.028014616321559074
DHUCU:Casjensviridae	147	105	147	0.7142857142857143	105	147	0.7142857142857143	105	1	0.009433962264150943	105	1	0.009433962264150943
DHUCU:Chaseviridae	45	30	45	0.6666666666666666	30	45	0.6666666666666666	30	0	0.0	30	0	0.0
DHUCU:Chimalliviridae	99	64	99	0.6464646464646465	64	99	0.6464646464646465	64	0	0.0	64	0	0.0
DHUCU:Demerecviridae	300	172	300	0.5733333333333334	172	300	0.5733333333333334	172	52	0.23214285714285715	172	52	0.23214285714285715
DHUCU:Drexlerviridae	339	298	339	0.8790560471976401	298	339	0.8790560471976401	298	5	0.0165016501650165	298	5	0.0165016501650165
DHUCU:Duneviridae	18	13	18	0.7222222222222222	13	18	0.7222222222222222	13	0	0.0	13	0	0.0
DHUCU:Fervensviridae	3	0	3	0.0	0	3	0.0	0	0		0	0
DHUCU:Forsetiviridae	6	5	6	0.8333333333333334	5	6	0.8333333333333334	5	0	0.0	5	0	0.0
DHUCU:Fredfastierviridae	9	2	9	0.2222222222222222	2	9	0.2222222222222222	2	1	0.3333333333333333	2	1	0.3333333333333333
DHUCU:Grimontviridae	30	19	30	0.6333333333333333	19	30	0.6333333333333333	19	0	0.0	19	0	0.0
DHUCU:Guelinviridae	30	20	30	0.6666666666666666	20	30	0.6666666666666666	20	0	0.0	20	0	0.0
DHUCU:Helgolandviridae	3	1	3	0.3333333333333333	1	3	0.3333333333333333	1	0	0.0	1	0	0.0
DHUCU:Herelleviridae	345	257	345	0.744927536231884	257	345	0.744927536231884	257	9	0.03383458646616541	257	9	0.03383458646616541
DHUCU:Kleczkowskaviridae	6	2	6	0.3333333333333333	2	6	0.3333333333333333	2	0	0.0	2	0	0.0
DHUCU:Kyanoviridae	201	116	201	0.5771144278606966	116	201	0.5771144278606966	116	1	0.008547008547008548	116	1	0.008547008547008548
DHUCU:Madisaviridae	3	3	3	1.0	3	3	1.0	3	0	0.0	3	0	0.0
DHUCU:Madridviridae	6	4	6	0.6666666666666666	4	6	0.6666666666666666	4	0	0.0	4	0	0.0
DHUCU:Mesyanzhinovviridae	60	34	60	0.5666666666666667	34	60	0.5666666666666667	34	9	0.20930232558139536	34	9	0.20930232558139536
DHUCU:Molycolviridae	6	6	6	1.0	6	6	1.0	6	0	0.0	6	0	0.0
DHUCU:Naomviridae	3	2	3	0.6666666666666666	2	3	0.6666666666666666	2	0	0.0	2	0	0.0
DHUCU:Orlajensenviridae	33	12	33	0.36363636363636365	12	33	0.36363636363636365	12	5	0.29411764705882354	12	5	0.29411764705882354
DHUCU:Pachyviridae	15	10	15	0.6666666666666666	10	15	0.6666666666666666	10	0	0.0	10	0	0.0
DHUCU:Peduoviridae	381	252	381	0.6614173228346457	252	381	0.6614173228346457	252	18	0.06666666666666667	252	18	0.06666666666666667
DHUCU:Pervagoviridae	12	6	12	0.5	6	12	0.5	6	3	0.3333333333333333	6	3	0.3333333333333333
DHUCU:Pootjesviridae	33	25	33	0.7575757575757576	25	33	0.7575757575757576	25	1	0.038461538461538464	25	1	0.038461538461538464
DHUCU:Pungoviridae	3	0	3	0.0	0	3	0.0	0	2	1.0	0	2	1.0
DHUCU:Rountreeviridae	114	97	114	0.8508771929824561	97	114	0.8508771929824561	97	0	0.0	97	0	0.0
DHUCU:Saffermanviridae	12	6	12	0.5	6	12	0.5	6	0	0.0	6	0	0.0
DHUCU:Salasmaviridae	93	62	93	0.6666666666666666	62	93	0.6666666666666666	62	0	0.0	62	0	0.0
DHUCU:Saparoviridae	6	2	6	0.3333333333333333	2	6	0.3333333333333333	2	0	0.0	2	0	0.0
DHUCU:Schitoviridae	318	207	318	0.6509433962264151	207	318	0.6509433962264151	207	7	0.03271028037383177	207	7	0.03271028037383177
DHUCU:Speroviridae	3	0	3	0.0	0	3	0.0	0	1	1.0	0	1	1.0
DHUCU:Stanwilliamsviridae	84	52	84	0.6190476190476191	52	84	0.6190476190476191	52	7	0.11864406779661017	52	7	0.11864406779661017
DHUCU:Straboviridae	624	386	624	0.6185897435897436	386	624	0.6185897435897436	386	71	0.15536105032822758	386	71	0.15536105032822758
DHUCU:Suolaviridae	3	1	3	0.3333333333333333	1	3	0.3333333333333333	1	0	0.0	1	0	0.0
DHUCU:Undefined	7539	6542	7539	0.8677543440774639	6542	7539	0.8677543440774639	6542	997	0.13224565592253615	0	997	1.0
DHUCU:Verdandiviridae	9	4	9	0.4444444444444444	4	9	0.4444444444444444	4	0	0.0	4	0	0.0
DHUCU:Vertoviridae	15	9	15	0.6	9	15	0.6	9	0	0.0	9	0	0.0
DHUCU:Vilmaviridae	81	58	81	0.7160493827160493	58	81	0.7160493827160493	58	0	0.0	58	0	0.0
DHUCU:Winoviridae	9	6	9	0.6666666666666666	6	9	0.6666666666666666	6	0	0.0	6	0	0.0
DHUCU:Zierdtviridae	78	55	78	0.7051282051282052	55	78	0.7051282051282052	55	0	0.0	55	0	0.0
DHUCU:Zobellviridae	39	22	39	0.5641025641025641	22	39	0.5641025641025641	22	2	0.08333333333333333	22	2	0.08333333333333333
MLHFT:Inoviridae	207	147	207	0.7101449275362319	147	207	0.7101449275362319	147	0	0.0	147	0	0.0
MLHFT:Paulinoviridae	6	3	6	0.5	3	6	0.5	3	0	0.0	3	0	0.0
MLHFT:Plectroviridae	18	9	18	0.5	9	18	0.5	9	0	0.0	9	0	0.0
MLHFT:Undefined	150	13	150	0.08666666666666667	13	150	0.08666666666666667	13	137	0.9133333333333333	0	137	1.0
MSCAB:Bacilladnaviridae	66	36	66	0.5454545454545454	36	66	0.5454545454545454	36	1	0.02702702702702703	36	1	0.02702702702702703
MSCAC:Circoviridae	444	286	444	0.6441441441441441	286	444	0.6441441441441441	286	16	0.052980132450331126	286	16	0.052980132450331126
MSCAC:Smacoviridae	249	178	249	0.714859437751004	178	249	0.714859437751004	178	4	0.02197802197802198	178	4	0.02197802197802198
MSCAC:Vilyaviridae	54	16	54	0.2962962962962963	16	54	0.2962962962962963	16	20	0.5555555555555556	16	20	0.5555555555555556
MSCAM:Amesuviridae	6	3	6	0.5	3	6	0.5	3	0	0.0	3	0	0.0
MSCAM:Nanoviridae	555	308	555	0.554954954954955	308	555	0.554954954954955	308	158	0.33905579399141633	308	158	0.33905579399141633
MSCAR:Naryaviridae	15	10	15	0.6666666666666666	10	15	0.6666666666666666	10	1	0.09090909090909091	10	1	0.09090909090909091
MSCAR:Nenyaviridae	18	5	18	0.2777777777777778	5	18	0.2777777777777778	5	6	0.5454545454545454	5	6	0.5454545454545454
MSCAR:Redondoviridae	78	33	78	0.4230769230769231	33	78	0.4230769230769231	33	29	0.46774193548387094	33	29	0.46774193548387094
MSCMP:Bidnaviridae	6	2	6	0.3333333333333333	2	6	0.3333333333333333	2	0	0.0	2	0	0.0
MSCPS:Polyomaviridae	351	226	351	0.6438746438746439	226	351	0.6438746438746439	226	0	0.0	226	0	0.0
MSCPZ:Papillomaviridae	1029	512	1029	0.4975704567541302	512	1029	0.4975704567541302	512	0	0.0	512	0	0.0
MSCQP:Parvoviridae	525	365	525	0.6952380952380952	365	525	0.6952380952380952	365	4	0.01084010840108401	365	4	0.01084010840108401
MSCRG:Geminiviridae	2814	2723	2814	0.9676616915422885	2723	2814	0.9676616915422885	2723	8	0.0029293299157817647	2723	8	0.0029293299157817647
MSCRG:Genomoviridae	717	487	717	0.6792189679218968	487	717	0.6792189679218968	487	12	0.02404809619238477	487	12	0.02404809619238477
MSCUU:Undefined	150	8	150	0.05333333333333334	8	150	0.05333333333333334	8	142	0.9466666666666667	0	142	1.0
MSPMP:Microviridae	210	180	210	0.8571428571428571	180	210	0.8571428571428571	180	2	0.01098901098901099	180	2	0.01098901098901099
MTSHH:Pleolipoviridae	48	41	48	0.8541666666666666	41	48	0.8541666666666666	41	0	0.0	41	0	0.0
MTSHU:Undefined	150	27	150	0.18	27	150	0.18	27	123	0.82	0	123	1.0
RODCG:Alternaviridae	51	32	51	0.6274509803921569	32	51	0.6274509803921569	32	3	0.08571428571428572	32	3	0.08571428571428572
RODCG:Botybirnaviridae	6	5	6	0.8333333333333334	5	6	0.8333333333333334	5	0	0.0	5	0	0.0
RODCG:Chrysoviridae	471	250	471	0.5307855626326964	250	471	0.5307855626326964	250	10	0.038461538461538464	250	10	0.038461538461538464
RODCG:Giardiaviridae	3	1	3	0.3333333333333333	1	3	0.3333333333333333	1	0	0.0	1	0	0.0
RODCG:Megabirnaviridae	6	5	6	0.8333333333333334	5	6	0.8333333333333334	5	0	0.0	5	0	0.0
RODCG:Monocitiviridae	3	0	3	0.0	0	3	0.0	0	3	1.0	0	3	1.0
RODCG:Orthototiviridae	18	17	18	0.9444444444444444	17	18	0.9444444444444444	17	1	0.05555555555555555	17	1	0.05555555555555555
RODCG:Pseudototiviridae	60	51	60	0.85	51	60	0.85	51	5	0.08928571428571429	51	5	0.08928571428571429
RODCG:Quadriviridae	27	23	27	0.8518518518518519	23	27	0.8518518518518519	23	0	0.0	23	0	0.0
RODRR:Sedoreoviridae	1266	979	1266	0.7733017377567141	979	1266	0.7733017377567141	979	43	0.04207436399217221	979	43	0.04207436399217221
RODRR:Spinareoviridae	1518	1173	1518	0.7727272727272727	1173	1518	0.7727272727272727	1173	62	0.05020242914979757	1173	62	0.05020242914979757
RODVM:Cystoviridae	63	33	63	0.5238095238095238	33	63	0.5238095238095238	33	0	0.0	33	0	0.0
ROKAH:Alphatetraviridae	18	14	18	0.7777777777777778	14	18	0.7777777777777778	14	0	0.0	14	0	0.0
ROKAH:Benyviridae	39	28	39	0.717948717948718	28	39	0.717948717948718	28	4	0.125	28	4	0.125
ROKAH:Hepeviridae	72	44	72	0.6111111111111112	44	72	0.6111111111111112	44	0	0.0	44	0	0.0
ROKAH:Matonaviridae	12	6	12	0.5	6	12	0.5	6	0	0.0	6	0	0.0
ROKAM:Bromoviridae	348	287	348	0.8247126436781609	287	348	0.8247126436781609	287	0	0.0	287	0	0.0
ROKAM:Closteroviridae	204	178	204	0.8725490196078431	178	204	0.8725490196078431	178	0	0.0	178	0	0.0
ROKAM:Endornaviridae	93	83	93	0.8924731182795699	83	93	0.8924731182795699	83	2	0.023529411764705882	83	2	0.023529411764705882
ROKAM:Kitaviridae	87	43	87	0.4942528735632184	43	87	0.4942528735632184	43	3	0.06521739130434782	43	3	0.06521739130434782
ROKAM:Mayoviridae	24	7	24	0.2916666666666667	7	24	0.2916666666666667	7	3	0.3	7	3	0.3
ROKAM:Togaviridae	162	158	162	0.9753086419753086	158	162	0.9753086419753086	158	0	0.0	158	0	0.0
ROKAM:Virgaviridae	246	215	246	0.8739837398373984	215	246	0.8739837398373984	215	1	0.004629629629629629	215	1	0.004629629629629629
ROKAT:Alphaflexiviridae	198	181	198	0.9141414141414141	181	198	0.9141414141414141	181	1	0.005494505494505495	181	1	0.005494505494505495
ROKAT:Betaflexiviridae	411	369	411	0.8978102189781022	369	411	0.8978102189781022	369	2	0.005390835579514825	369	2	0.005390835579514825
ROKAT:Deltaflexiviridae	9	9	9	1.0	9	9	1.0	9	0	0.0	9	0	0.0
ROKAT:Gammaflexiviridae	12	4	12	0.3333333333333333	4	12	0.3333333333333333	4	0	0.0	4	0	0.0
ROKAT:Tymoviridae	120	64	120	0.5333333333333333	64	120	0.5333333333333333	64	6	0.08571428571428572	64	6	0.08571428571428572
ROKFA:Flaviviridae	441	278	441	0.6303854875283447	278	441	0.6303854875283447	278	32	0.1032258064516129	278	32	0.1032258064516129
ROKMN:Nodaviridae	123	86	123	0.6991869918699187	86	123	0.6991869918699187	86	14	0.14	86	14	0.14
ROKMN:Sinhaliviridae	6	3	6	0.5	3	6	0.5	3	0	0.0	3	0	0.0
ROKTT:Carmotetraviridae	3	2	3	0.6666666666666666	2	3	0.6666666666666666	2	0	0.0	2	0	0.0
ROKTT:Tombusviridae	291	148	291	0.5085910652920962	148	291	0.5085910652920962	148	4	0.02631578947368421	148	4	0.02631578947368421
ROLAW:Narnaviridae	6	4	6	0.6666666666666666	4	6	0.6666666666666666	4	0	0.0	4	0	0.0
ROLHC:Mitoviridae	315	157	315	0.4984126984126984	157	315	0.4984126984126984	157	4	0.024844720496894408	157	4	0.024844720496894408
ROLLN:Atkinsviridae	273	151	273	0.5531135531135531	151	273	0.5531135531135531	151	0	0.0	151	0	0.0
ROLLN:Duinviridae	18	7	18	0.3888888888888889	7	18	0.3888888888888889	7	0	0.0	7	0	0.0
ROLLN:Fiersviridae	867	550	867	0.6343713956170703	550	867	0.6343713956170703	550	0	0.0	550	0	0.0
ROLLN:Solspiviridae	81	48	81	0.5925925925925926	48	81	0.5925925925925926	48	0	0.0	48	0	0.0
ROLLT:Blumeviridae	87	37	87	0.42528735632183906	37	87	0.42528735632183906	37	3	0.075	37	3	0.075
ROLLT:Steitzviridae	1167	925	1167	0.792630676949443	925	1167	0.792630676949443	925	1	0.0010799136069114472	925	1	0.0010799136069114472
ROLLU:Undefined	9	6	9	0.6666666666666666	6	9	0.6666666666666666	6	3	0.3333333333333333	0	3	1.0
ROLMO:Botourmiaviridae	525	316	525	0.6019047619047619	316	525	0.6019047619047619	316	28	0.08139534883720931	316	28	0.08139534883720931
RONBE:Cruliviridae	27	9	27	0.3333333333333333	9	27	0.3333333333333333	9	9	0.5	9	9	0.5
RONBE:Fimoviridae	507	235	507	0.4635108481262327	235	507	0.4635108481262327	235	66	0.21926910299003322	235	66	0.21926910299003322
RONBE:Hantaviridae	549	382	549	0.6958105646630237	382	549	0.6958105646630237	382	38	0.09047619047619047	382	38	0.09047619047619047
RONBE:Peribunyaviridae	1722	970	1722	0.5632984901277585	970	1722	0.5632984901277585	970	273	0.21962992759452937	970	273	0.21962992759452937
RONBE:Phasmaviridae	180	92	180	0.5111111111111111	92	180	0.5111111111111111	92	24	0.20689655172413793	92	24	0.20689655172413793
RONBE:Tospoviridae	219	112	219	0.5114155251141552	112	219	0.5114155251141552	112	45	0.28662420382165604	112	45	0.28662420382165604
RONBE:Tulasviridae	3	3	3	1.0	3	3	1.0	3	0	0.0	3	0	0.0
RONBH:Arenaviridae	456	271	456	0.5942982456140351	271	456	0.5942982456140351	271	0	0.0	271	0	0.0
RONBH:Leishbuviridae	9	3	9	0.3333333333333333	3	9	0.3333333333333333	3	2	0.4	3	2	0.4
RONBH:Mypoviridae	9	7	9	0.7777777777777778	7	9	0.7777777777777778	7	0	0.0	7	0	0.0
RONBH:Nairoviridae	513	259	513	0.5048732943469786	259	513	0.5048732943469786	259	79	0.23372781065088757	259	79	0.23372781065088757
RONBH:Phenuiviridae	1500	891	1500	0.594	891	1500	0.594	891	135	0.13157894736842105	891	135	0.13157894736842105
RONBH:Wupedeviridae	9	2	9	0.2222222222222222	2	9	0.2222222222222222	2	0	0.0	2	0	0.0
RONCM:Qinviridae	48	20	48	0.4166666666666667	20	48	0.4166666666666667	20	1	0.047619047619047616	20	1	0.047619047619047616
RONIA:Amnoonviridae	30	17	30	0.5666666666666667	17	30	0.5666666666666667	17	2	0.10526315789473684	17	2	0.10526315789473684
RONIA:Orthomyxoviridae	276	127	276	0.4601449275362319	127	276	0.4601449275362319	127	2	0.015503875968992248	127	2	0.015503875968992248
RONMJ:Aliusviridae	36	20	36	0.5555555555555556	20	36	0.5555555555555556	20	2	0.09090909090909091	20	2	0.09090909090909091
RONMJ:Chuviridae	153	74	153	0.48366013071895425	74	153	0.48366013071895425	74	10	0.11904761904761904	74	10	0.11904761904761904
RONMJ:Crepuscuviridae	3	3	3	1.0	3	3	1.0	3	0	0.0	3	0	0.0
RONMJ:Myriaviridae	3	3	3	1.0	3	3	1.0	3	0	0.0	3	0	0.0
RONMJ:Natareviridae	3	3	3	1.0	3	3	1.0	3	0	0.0	3	0	0.0
RONMM:Artoviridae	27	10	27	0.37037037037037035	10	27	0.37037037037037035	10	3	0.23076923076923078	10	3	0.23076923076923078
RONMM:Bornaviridae	63	30	63	0.47619047619047616	30	63	0.47619047619047616	30	0	0.0	30	0	0.0
RONMM:Filoviridae	48	28	48	0.5833333333333334	28	48	0.5833333333333334	28	0	0.0	28	0	0.0
RONMM:Lispiviridae	90	59	90	0.6555555555555556	59	90	0.6555555555555556	59	3	0.04838709677419355	59	3	0.04838709677419355
RONMM:Mymonaviridae	189	89	189	0.4708994708994709	89	189	0.4708994708994709	89	32	0.2644628099173554	89	32	0.2644628099173554
RONMM:Nyamiviridae	69	38	69	0.5507246376811594	38	69	0.5507246376811594	38	0	0.0	38	0	0.0
RONMM:Paramyxoviridae	249	135	249	0.5421686746987951	135	249	0.5421686746987951	135	0	0.0	135	0	0.0
RONMM:Pneumoviridae	15	9	15	0.6	9	15	0.6	9	0	0.0	9	0	0.0
RONMM:Rhabdoviridae	969	526	969	0.542827657378741	526	969	0.542827657378741	526	18	0.03308823529411765	526	18	0.03308823529411765
RONMM:Sunviridae	3	1	3	0.3333333333333333	1	3	0.3333333333333333	1	0	0.0	1	0	0.0
RONMM:Xinmoviridae	42	21	42	0.5	21	42	0.5	21	0	0.0	21	0	0.0
RONMN:Aspiviridae	51	26	51	0.5098039215686274	26	51	0.5098039215686274	26	1	0.037037037037037035	26	1	0.037037037037037035
RONYG:Yueviridae	12	4	12	0.3333333333333333	4	12	0.3333333333333333	4	0	0.0	4	0	0.0
ROPDD:Amalgaviridae	33	20	33	0.6060606060606061	20	33	0.6060606060606061	20	3	0.13043478260869565	20	3	0.13043478260869565
ROPDD:Curvulaviridae	12	9	12	0.75	9	12	0.75	9	3	0.25	9	3	0.25
ROPDD:Fusariviridae	102	58	102	0.5686274509803921	58	102	0.5686274509803921	58	3	0.04918032786885246	58	3	0.04918032786885246
ROPDD:Hypoviridae	129	85	129	0.6589147286821705	85	129	0.6589147286821705	85	1	0.011627906976744186	85	1	0.011627906976744186
ROPDD:Partitiviridae	399	347	399	0.8696741854636592	347	399	0.8696741854636592	347	5	0.014204545454545454	347	5	0.014204545454545454
ROPDD:Picobirnaviridae	24	12	24	0.5	12	24	0.5	12	6	0.3333333333333333	12	6	0.3333333333333333
ROPPN:Abyssoviridae	3	0	3	0.0	0	3	0.0	0	3	1.0	0	3	1.0
ROPPN:Arteriviridae	69	44	69	0.6376811594202898	44	69	0.6376811594202898	44	0	0.0	44	0	0.0
ROPPN:Coronaviridae	156	142	156	0.9102564102564102	142	156	0.9102564102564102	142	2	0.013888888888888888	142	2	0.013888888888888888
ROPPN:Cremegaviridae	6	3	6	0.5	3	6	0.5	3	0	0.0	3	0	0.0
ROPPN:Euroniviridae	9	4	9	0.4444444444444444	4	9	0.4444444444444444	4	0	0.0	4	0	0.0
ROPPN:Gresnaviridae	3	1	3	0.3333333333333333	1	3	0.3333333333333333	1	0	0.0	1	0	0.0
ROPPN:Medioniviridae	6	4	6	0.6666666666666666	4	6	0.6666666666666666	4	0	0.0	4	0	0.0
ROPPN:Mesoniviridae	42	30	42	0.7142857142857143	30	42	0.7142857142857143	30	0	0.0	30	0	0.0
ROPPN:Mononiviridae	3	2	3	0.6666666666666666	2	3	0.6666666666666666	2	0	0.0	2	0	0.0
ROPPN:Nanghoshaviridae	3	2	3	0.6666666666666666	2	3	0.6666666666666666	2	0	0.0	2	0	0.0
ROPPN:Nanhypoviridae	3	3	3	1.0	3	3	1.0	3	0	0.0	3	0	0.0
ROPPN:Olifoviridae	3	2	3	0.6666666666666666	2	3	0.6666666666666666	2	0	0.0	2	0	0.0
ROPPN:Roniviridae	12	10	12	0.8333333333333334	10	12	0.8333333333333334	10	0	0.0	10	0	0.0
ROPPN:Tobaniviridae	63	47	63	0.746031746031746	47	63	0.746031746031746	47	2	0.04081632653061224	47	2	0.04081632653061224
ROPPP:Caliciviridae	81	48	81	0.5925925925925926	48	81	0.5925925925925926	48	0	0.0	48	0	0.0
ROPPP:Dicistroviridae	48	18	48	0.375	18	48	0.375	18	9	0.3333333333333333	18	9	0.3333333333333333
ROPPP:Iflaviridae	45	22	45	0.4888888888888889	22	45	0.4888888888888889	22	6	0.21428571428571427	22	6	0.21428571428571427
ROPPP:Marnaviridae	60	27	60	0.45	27	60	0.45	27	10	0.2702702702702703	27	10	0.2702702702702703
ROPPP:Noraviridae	3	1	3	0.3333333333333333	1	3	0.3333333333333333	1	0	0.0	1	0	0.0
ROPPP:Picornaviridae	1893	1539	1893	0.8129952456418383	1539	1893	0.8129952456418383	1539	97	0.059290953545232276	1539	97	0.059290953545232276
ROPPP:Polycipiviridae	39	32	39	0.8205128205128205	32	39	0.8205128205128205	32	3	0.08571428571428572	32	3	0.08571428571428572
ROPPP:Secoviridae	525	327	525	0.6228571428571429	327	525	0.6228571428571429	327	18	0.05217391304347826	327	18	0.05217391304347826
ROPPP:Solinviviridae	6	2	6	0.3333333333333333	2	6	0.3333333333333333	2	0	0.0	2	0	0.0
ROPPS:Alvernaviridae	3	0	3	0.0	0	3	0.0	0	0		0	0
ROPPS:Barnaviridae	3	2	3	0.6666666666666666	2	3	0.6666666666666666	2	0	0.0	2	0	0.0
ROPPS:Solemoviridae	180	168	180	0.9333333333333333	168	180	0.9333333333333333	168	1	0.005917159763313609	168	1	0.005917159763313609
ROPSP:Potyviridae	810	480	810	0.5925925925925926	480	810	0.5925925925925926	480	122	0.2026578073089701	480	122	0.2026578073089701
ROPSS:Astroviridae	66	62	66	0.9393939393939394	62	66	0.9393939393939394	62	0	0.0	62	0	0.0
ROPUU:Hadakaviridae	63	24	63	0.38095238095238093	24	63	0.38095238095238093	24	15	0.38461538461538464	24	15	0.38461538461538464
ROPUY:Yadokariviridae	39	26	39	0.6666666666666666	26	39	0.6666666666666666	26	0	0.0	26	0	0.0
ROUUU:Birnaviridae	99	59	99	0.5959595959595959	59	99	0.5959595959595959	59	0	0.0	59	0	0.0
ROUUU:Permutotetraviridae	3	2	3	0.6666666666666666	2	3	0.6666666666666666	2	0	0.0	2	0	0.0
RPARB:Hepadnaviridae	123	94	123	0.7642276422764228	94	123	0.7642276422764228	94	13	0.12149532710280374	94	13	0.12149532710280374
RPARO:Belpaoviridae	33	0	33	0.0	0	33	0.0	0	33	1.0	0	33	1.0
RPARO:Caulimoviridae	294	182	294	0.6190476190476191	182	294	0.6190476190476191	182	2	0.010869565217391304	182	2	0.010869565217391304
RPARO:Metaviridae	93	32	93	0.34408602150537637	32	93	0.34408602150537637	32	57	0.6404494382022472	32	57	0.6404494382022472
RPARO:Pseudoviridae	99	14	99	0.1414141414141414	14	99	0.1414141414141414	14	85	0.8585858585858586	14	85	0.8585858585858586
RPARO:Retroviridae	189	163	189	0.8624338624338624	163	189	0.8624338624338624	163	4	0.023952095808383235	163	4	0.023952095808383235
RUUUU:Kolmioviridae	45	22	45	0.4888888888888889	22	45	0.4888888888888889	22	14	0.3888888888888889	22	14	0.3888888888888889
RUUUU:Polymycoviridae	204	164	204	0.803921568627451	164	204	0.803921568627451	164	12	0.06818181818181818	164	12	0.06818181818181818
RUUUU:Sarthroviridae	24	10	24	0.4166666666666667	10	24	0.4166666666666667	10	6	0.375	10	6	0.375
RUUUU:Undefined	18	15	18	0.8333333333333334	15	18	0.8333333333333334	15	3	0.16666666666666666	0	3	1.0
UUUNL:Baculoviridae	309	201	309	0.6504854368932039	201	309	0.6504854368932039	201	0	0.0	201	0	0.0
UUUNL:Hytrosaviridae	6	4	6	0.6666666666666666	4	6	0.6666666666666666	4	0	0.0	4	0	0.0
UUUNL:Nudiviridae	42	19	42	0.4523809523809524	19	42	0.4523809523809524	19	0	0.0	19	0	0.0
UUUNU:Nimaviridae	39	20	39	0.5128205128205128	20	39	0.5128205128205128	20	0	0.0	20	0	0.0
UUUNU:Undefined	9	0	9	0.0	0	9	0.0	0	9	1.0	0	9	1.0
UUUUU:Alphasatellitidae	255	193	255	0.7568627450980392	193	255	0.7568627450980392	193	32	0.14222222222222222	193	32	0.14222222222222222
UUUUU:Ampullaviridae	9	4	9	0.4444444444444444	4	9	0.4444444444444444	4	0	0.0	4	0	0.0
UUUUU:Anelloviridae	468	295	468	0.6303418803418803	295	468	0.6303418803418803	295	7	0.023178807947019868	295	7	0.023178807947019868
UUUUU:Avsunviroidae	15	0	15	0.0	0	15	0.0	0	15	1.0	0	15	1.0
UUUUU:Bartogtaviriformidae	3	0	3	0.0	0	3	0.0	0	2	1.0	0	2	1.0
UUUUU:Bicaudaviridae	3	0	3	0.0	0	3	0.0	0	0		0	0
UUUUU:Brachygtaviriformidae	3	0	3	0.0	0	3	0.0	0	0		0	0
UUUUU:Clavaviridae	3	1	3	0.3333333333333333	1	3	0.3333333333333333	1	0	0.0	1	0	0.0
UUUUU:Fuselloviridae	177	21	177	0.11864406779661017	21	177	0.11864406779661017	21	130	0.8609271523178808	21	130	0.8609271523178808
UUUUU:Globuloviridae	12	6	12	0.5	6	12	0.5	6	0	0.0	6	0	0.0
UUUUU:Guttaviridae	3	1	3	0.3333333333333333	1	3	0.3333333333333333	1	0	0.0	1	0	0.0
UUUUU:Halspiviridae	3	2	3	0.6666666666666666	2	3	0.6666666666666666	2	0	0.0	2	0	0.0
UUUUU:Itzamnaviridae	6	6	6	1.0	6	6	1.0	6	0	0.0	6	0	0.0
UUUUU:Ovaliviridae	3	1	3	0.3333333333333333	1	3	0.3333333333333333	1	0	0.0	1	0	0.0
UUUUU:Plasmaviridae	3	1	3	0.3333333333333333	1	3	0.3333333333333333	1	0	0.0	1	0	0.0
UUUUU:Polydnaviriformidae	690	245	690	0.35507246376811596	245	690	0.35507246376811596	245	246	0.5010183299389002	245	246	0.5010183299389002
UUUUU:Portogloboviridae	6	3	6	0.5	3	6	0.5	3	0	0.0	3	0	0.0
UUUUU:Pospiviroidae	117	0	117	0.0	0	117	0.0	0	117	1.0	0	117	1.0
UUUUU:Rhodogtaviriformidae	12	0	12	0.0	0	12	0.0	0	3	1.0	0	3	1.0
UUUUU:Spiraviridae	3	2	3	0.6666666666666666	2	3	0.6666666666666666	2	0	0.0	2	0	0.0
UUUUU:Thaspiviridae	9	6	9	0.6666666666666666	6	9	0.6666666666666666	6	0	0.0	6	0	0.0
UUUUU:Tolecusatellitidae	393	214	393	0.544529262086514	214	393	0.544529262086514	214	154	0.41847826086956524	214	154	0.41847826086956524
UUUUU:Undefined	3	3	3	1.0	3	3	1.0	3	0	0.0	0	0
VBNMA:Phycodnaviridae	36	23	36	0.6388888888888888	23	36	0.6388888888888888	23	0	0.0	23	0	0.0
VBNMI:Allomimiviridae	6	2	6	0.3333333333333333	2	6	0.3333333333333333	2	0	0.0	2	0	0.0
VBNMI:Mesomimiviridae	9	1	9	0.1111111111111111	1	9	0.1111111111111111	1	8	0.8888888888888888	1	8	0.8888888888888888
VBNMI:Mimiviridae	42	32	42	0.7619047619047619	32	42	0.7619047619047619	32	0	0.0	32	0	0.0
VBNMI:Schizomimiviridae	6	2	6	0.3333333333333333	2	6	0.3333333333333333	2	3	0.6	2	3	0.6
VBNMP:Ascoviridae	15	9	15	0.6	9	15	0.6	9	0	0.0	9	0	0.0
VBNMP:Iridoviridae	162	123	162	0.7592592592592593	123	162	0.7592592592592593	123	0	0.0	123	0	0.0
VBNMP:Marseilleviridae	9	8	9	0.8888888888888888	8	9	0.8888888888888888	8	0	0.0	8	0	0.0
VBNMU:Mamonoviridae	6	2	6	0.3333333333333333	2	6	0.3333333333333333	2	0	0.0	2	0	0.0
VBNPA:Asfarviridae	60	37	60	0.6166666666666667	37	60	0.6166666666666667	37	0	0.0	37	0	0.0
VBNPC:Poxviridae	168	126	168	0.75	126	168	0.75	126	2	0.015625	126	2	0.015625
VBPAL:Finnlakeviridae	36	2	36	0.05555555555555555	2	36	0.05555555555555555	2	28	0.9333333333333333	2	28	0.9333333333333333
VBPML:Maviroviridae	3	3	3	1.0	3	3	1.0	3	0	0.0	3	0	0.0
VBPML:Undefined	150	34	150	0.22666666666666666	34	150	0.22666666666666666	34	116	0.7733333333333333	0	116	1.0
VBPMM:Sputniviroviridae	6	3	6	0.5	3	6	0.5	3	0	0.0	3	0	0.0
VBPPO:Adintoviridae	6	6	6	1.0	6	6	1.0	6	0	0.0	6	0	0.0
VBPPU:Undefined	150	27	150	0.18	27	150	0.18	27	123	0.82	0	123	1.0
VBPTA:Skuldviridae	6	0	6	0.0	0	6	0.0	0	3	1.0	0	3	1.0
VBPTB:Turriviridae	6	3	6	0.5	3	6	0.5	3	0	0.0	3	0	0.0
VBPTC:Chaacviridae	9	4	9	0.4444444444444444	4	9	0.4444444444444444	4	0	0.0	4	0	0.0
VBPTK:Tectiviridae	36	25	36	0.6944444444444444	25	36	0.6944444444444444	25	0	0.0	25	0	0.0
VBPTR:Adenoviridae	609	584	609	0.9589490968801314	584	609	0.9589490968801314	584	2	0.0034129692832764505	584	2	0.0034129692832764505
VBPTU:Autolykiviridae	15	14	15	0.9333333333333333	14	15	0.9333333333333333	14	0	0.0	14	0	0.0
VBPTV:Corticoviridae	6	3	6	0.5	3	6	0.5	3	0	0.0	3	0	0.0
VBPUU:Undefined	150	14	150	0.09333333333333334	14	150	0.09333333333333334	14	136	0.9066666666666666	0	136	1.0
VBUUU:Yaraviridae	3	1	3	0.3333333333333333	1	3	0.3333333333333333	1	0	0.0	1	0	0.0
VHDLH:Matsushitaviridae	6	3	6	0.5	3	6	0.5	3	0	0.0	3	0	0.0
VHDLH:Simuloviridae	9	8	9	0.8888888888888888	8	9	0.8888888888888888	8	0	0.0	8	0	0.0
VHDLH:Sphaerolipoviridae	12	4	12	0.3333333333333333	4	12	0.3333333333333333	4	0	0.0	4	0	0.0
VHDLU:Undefined	165	36	165	0.21818181818181817	36	165	0.21818181818181817	36	129	0.7818181818181819	0	129	1.0
VUUUU:Undefined	150	43	150	0.2866666666666667	43	150	0.2866666666666667	43	107	0.7133333333333334	0	107	1.0
