## Supplementary data 3 for "First community challenge for automated virus taxonomy": Team3-Sub2_lineage.csv

LineageFamily	n_sequences	n_correct_fixed	n_attempted	accuracy_Family_fixed	n_correct_attempted	n_attempted_check	accuracy_Family_attempted	n_TP_fixed	n_FP_fixed	FDR_Family_fixed	n_TP_attempted	n_FP_attempted	FDR_Family_attempted
AZTTL:Lipothrixviridae	30	30	30	1.0	30.0	30.0	1.0	30	0	0.0	30.0	0.0	0.0
AZTTL:Rudiviridae	51	51	51	1.0	51.0	51.0	1.0	51	0	0.0	51.0	0.0	0.0
AZTTL:Ungulaviridae	3	3	3	1.0	3.0	3.0	1.0	3	0	0.0	3.0	0.0	0.0
AZTTM:Ahmunviridae	3	3	3	1.0	3.0	3.0	1.0	3	0	0.0	3.0	0.0	0.0
AZTTP:Tristromaviridae	9	9	9	1.0	9.0	9.0	1.0	9	0	0.0	9.0	0.0	0.0
AZTTU:Undefined	9	8	6	0.8888888888888888	5.0	6.0	0.8333333333333334	8	1	0.1111111111111111	0.0	1.0	1.0
DHPHH:Alloherpesviridae	39	39	39	1.0	39.0	39.0	1.0	39	0	0.0	39.0	0.0	0.0
DHPHH:Malacoherpesviridae	6	3	6	0.5	3.0	6.0	0.5	3	0	0.0	3.0	0.0	0.0
DHPHH:Orthoherpesviridae	354	349	351	0.9858757062146892	349.0	351.0	0.9943019943019943	349	0	0.0	349.0	0.0	0.0
DHUCA:Undefined	3	3	3	1.0	3.0	3.0	1.0	3	0	0.0	0.0	0.0
DHUCC:Crevaviridae	12	5	12	0.4166666666666667	5.0	12.0	0.4166666666666667	5	0	0.0	5.0	0.0	0.0
DHUCC:Intestiviridae	54	20	54	0.37037037037037035	20.0	54.0	0.37037037037037035	20	0	0.0	20.0	0.0	0.0
DHUCC:Steigviridae	45	19	45	0.4222222222222222	19.0	45.0	0.4222222222222222	19	0	0.0	19.0	0.0	0.0
DHUCC:Suoliviridae	108	62	108	0.5740740740740741	62.0	108.0	0.5740740740740741	62	0	0.0	62.0	0.0	0.0
DHUCC:Undefined	6	6	6	1.0	6.0	6.0	1.0	6	0	0.0	0.0	0.0
DHUCJ:Yangangviridae	9	0	9	0.0	0.0	9.0	0.0	0	0		0.0	0.0
DHUCJ:Yanlukaviridae	3	0	3	0.0	0.0	3.0	0.0	0	0		0.0	0.0
DHUCK:Graaviviridae	6	6	6	1.0	6.0	6.0	1.0	6	0	0.0	6.0	0.0	0.0
DHUCK:Haloferuviridae	9	9	9	1.0	9.0	9.0	1.0	9	0	0.0	9.0	0.0	0.0
DHUCK:Pyrstoviridae	3	3	3	1.0	3.0	3.0	1.0	3	0	0.0	3.0	0.0	0.0
DHUCK:Shortaselviridae	3	3	3	1.0	3.0	3.0	1.0	3	0	0.0	3.0	0.0	0.0
DHUCM:Anaerodiviridae	3	3	3	1.0	3.0	3.0	1.0	3	0	0.0	3.0	0.0	0.0
DHUCM:Aoguangviridae	3	3	3	1.0	3.0	3.0	1.0	3	0	0.0	3.0	0.0	0.0
DHUCM:Leisingerviridae	3	3	3	1.0	3.0	3.0	1.0	3	0	0.0	3.0	0.0	0.0
DHUCN:Ahpuchviridae	3	3	3	1.0	3.0	3.0	1.0	3	0	0.0	3.0	0.0	0.0
DHUCN:Ekchuahviridae	6	6	6	1.0	6.0	6.0	1.0	6	0	0.0	6.0	0.0	0.0
DHUCT:Druskaviridae	6	6	6	1.0	6.0	6.0	1.0	6	0	0.0	6.0	0.0	0.0
DHUCT:Hafunaviridae	30	26	30	0.8666666666666667	26.0	30.0	0.8666666666666667	26	0	0.0	26.0	0.0	0.0
DHUCT:Halomagnusviridae	6	6	6	1.0	6.0	6.0	1.0	6	0	0.0	6.0	0.0	0.0
DHUCT:Soleiviridae	3	3	3	1.0	3.0	3.0	1.0	3	0	0.0	3.0	0.0	0.0
DHUCU:Ackermannviridae	189	186	189	0.9841269841269841	186.0	189.0	0.9841269841269841	186	0	0.0	186.0	0.0	0.0
DHUCU:Aggregaviridae	3	3	3	1.0	3.0	3.0	1.0	3	0	0.0	3.0	0.0	0.0
DHUCU:Aliceevansviridae	378	267	378	0.7063492063492064	267.0	378.0	0.7063492063492064	267	0	0.0	267.0	0.0	0.0
DHUCU:Arenbergviridae	3	3	3	1.0	3.0	3.0	1.0	3	0	0.0	3.0	0.0	0.0
DHUCU:Assiduviridae	9	9	9	1.0	9.0	9.0	1.0	9	0	0.0	9.0	0.0	0.0
DHUCU:Autographiviridae	1116	827	1116	0.7410394265232975	827.0	1116.0	0.7410394265232975	827	3	0.0036144578313253013	827.0	3.0	0.0036144578313253013
DHUCU:Casjensviridae	147	133	147	0.9047619047619048	133.0	147.0	0.9047619047619048	133	0	0.0	133.0	0.0	0.0
DHUCU:Chaseviridae	45	45	45	1.0	45.0	45.0	1.0	45	0	0.0	45.0	0.0	0.0
DHUCU:Chimalliviridae	99	99	99	1.0	99.0	99.0	1.0	99	0	0.0	99.0	0.0	0.0
DHUCU:Demerecviridae	300	198	300	0.66	198.0	300.0	0.66	198	0	0.0	198.0	0.0	0.0
DHUCU:Drexlerviridae	339	282	339	0.831858407079646	282.0	339.0	0.831858407079646	282	0	0.0	282.0	0.0	0.0
DHUCU:Duneviridae	18	18	18	1.0	18.0	18.0	1.0	18	0	0.0	18.0	0.0	0.0
DHUCU:Fervensviridae	3	3	3	1.0	3.0	3.0	1.0	3	0	0.0	3.0	0.0	0.0
DHUCU:Forsetiviridae	6	6	6	1.0	6.0	6.0	1.0	6	0	0.0	6.0	0.0	0.0
DHUCU:Fredfastierviridae	9	6	9	0.6666666666666666	6.0	9.0	0.6666666666666666	6	0	0.0	6.0	0.0	0.0
DHUCU:Grimontviridae	30	30	30	1.0	30.0	30.0	1.0	30	0	0.0	30.0	0.0	0.0
DHUCU:Guelinviridae	30	28	30	0.9333333333333333	28.0	30.0	0.9333333333333333	28	0	0.0	28.0	0.0	0.0
DHUCU:Helgolandviridae	3	3	3	1.0	3.0	3.0	1.0	3	0	0.0	3.0	0.0	0.0
DHUCU:Herelleviridae	345	322	345	0.9333333333333333	322.0	345.0	0.9333333333333333	322	0	0.0	322.0	0.0	0.0
DHUCU:Kleczkowskaviridae	6	6	6	1.0	6.0	6.0	1.0	6	0	0.0	6.0	0.0	0.0
DHUCU:Kyanoviridae	201	198	201	0.9850746268656716	198.0	201.0	0.9850746268656716	198	0	0.0	198.0	0.0	0.0
DHUCU:Madisaviridae	3	3	3	1.0	3.0	3.0	1.0	3	0	0.0	3.0	0.0	0.0
DHUCU:Madridviridae	6	3	6	0.5	3.0	6.0	0.5	3	0	0.0	3.0	0.0	0.0
DHUCU:Mesyanzhinovviridae	60	43	60	0.7166666666666667	43.0	60.0	0.7166666666666667	43	0	0.0	43.0	0.0	0.0
DHUCU:Molycolviridae	6	6	6	1.0	6.0	6.0	1.0	6	0	0.0	6.0	0.0	0.0
DHUCU:Naomviridae	3	3	3	1.0	3.0	3.0	1.0	3	0	0.0	3.0	0.0	0.0
DHUCU:Orlajensenviridae	33	23	33	0.696969696969697	23.0	33.0	0.696969696969697	23	0	0.0	23.0	0.0	0.0
DHUCU:Pachyviridae	15	15	15	1.0	15.0	15.0	1.0	15	0	0.0	15.0	0.0	0.0
DHUCU:Peduoviridae	381	180	378	0.47244094488188976	180.0	378.0	0.47619047619047616	180	0	0.0	180.0	0.0	0.0
DHUCU:Pervagoviridae	12	7	12	0.5833333333333334	7.0	12.0	0.5833333333333334	7	0	0.0	7.0	0.0	0.0
DHUCU:Pootjesviridae	33	31	33	0.9393939393939394	31.0	33.0	0.9393939393939394	31	0	0.0	31.0	0.0	0.0
DHUCU:Pungoviridae	3	0	3	0.0	0.0	3.0	0.0	0	0		0.0	0.0
DHUCU:Rountreeviridae	114	81	114	0.7105263157894737	81.0	114.0	0.7105263157894737	81	0	0.0	81.0	0.0	0.0
DHUCU:Saffermanviridae	12	12	12	1.0	12.0	12.0	1.0	12	0	0.0	12.0	0.0	0.0
DHUCU:Salasmaviridae	93	93	93	1.0	93.0	93.0	1.0	93	0	0.0	93.0	0.0	0.0
DHUCU:Saparoviridae	6	6	6	1.0	6.0	6.0	1.0	6	0	0.0	6.0	0.0	0.0
DHUCU:Schitoviridae	318	285	318	0.8962264150943396	285.0	318.0	0.8962264150943396	285	0	0.0	285.0	0.0	0.0
DHUCU:Speroviridae	3	0	3	0.0	0.0	3.0	0.0	0	1	1.0	0.0	1.0	1.0
DHUCU:Stanwilliamsviridae	84	78	84	0.9285714285714286	78.0	84.0	0.9285714285714286	78	0	0.0	78.0	0.0	0.0
DHUCU:Straboviridae	624	496	624	0.7948717948717948	496.0	624.0	0.7948717948717948	496	0	0.0	496.0	0.0	0.0
DHUCU:Suolaviridae	3	3	3	1.0	3.0	3.0	1.0	3	0	0.0	3.0	0.0	0.0
DHUCU:Undefined	7539	7524	7503	0.9980103461997613	7488.0	7503.0	0.998000799680128	7524	15	0.0019896538002387586	0.0	15.0	1.0
DHUCU:Verdandiviridae	9	9	9	1.0	9.0	9.0	1.0	9	0	0.0	9.0	0.0	0.0
DHUCU:Vertoviridae	15	14	15	0.9333333333333333	14.0	15.0	0.9333333333333333	14	0	0.0	14.0	0.0	0.0
DHUCU:Vilmaviridae	81	74	81	0.9135802469135802	74.0	81.0	0.9135802469135802	74	0	0.0	74.0	0.0	0.0
DHUCU:Winoviridae	9	9	9	1.0	9.0	9.0	1.0	9	0	0.0	9.0	0.0	0.0
DHUCU:Zierdtviridae	78	78	78	1.0	78.0	78.0	1.0	78	0	0.0	78.0	0.0	0.0
DHUCU:Zobellviridae	39	37	39	0.9487179487179487	37.0	39.0	0.9487179487179487	37	0	0.0	37.0	0.0	0.0
MLHFT:Inoviridae	207	203	205	0.9806763285024155	203.0	205.0	0.9902439024390244	203	0	0.0	203.0	0.0	0.0
MLHFT:Paulinoviridae	6	6	6	1.0	6.0	6.0	1.0	6	0	0.0	6.0	0.0	0.0
MLHFT:Plectroviridae	18	18	18	1.0	18.0	18.0	1.0	18	0	0.0	18.0	0.0	0.0
MLHFT:Undefined	150	68	99	0.4533333333333333	17.0	99.0	0.1717171717171717	68	82	0.5466666666666666	0.0	82.0	1.0
MSCAB:Bacilladnaviridae	66	65	66	0.9848484848484849	65.0	66.0	0.9848484848484849	65	0	0.0	65.0	0.0	0.0
MSCAC:Circoviridae	444	431	437	0.9707207207207207	431.0	437.0	0.9862700228832952	431	0	0.0	431.0	0.0	0.0
MSCAC:Smacoviridae	249	241	243	0.9678714859437751	241.0	243.0	0.9917695473251029	241	0	0.0	241.0	0.0	0.0
MSCAC:Vilyaviridae	54	36	53	0.6666666666666666	36.0	53.0	0.6792452830188679	36	1	0.02702702702702703	36.0	1.0	0.02702702702702703
MSCAM:Amesuviridae	6	6	6	1.0	6.0	6.0	1.0	6	0	0.0	6.0	0.0	0.0
MSCAM:Nanoviridae	555	362	362	0.6522522522522523	362.0	362.0	1.0	362	0	0.0	362.0	0.0	0.0
MSCAR:Naryaviridae	15	12	14	0.8	12.0	14.0	0.8571428571428571	12	0	0.0	12.0	0.0	0.0
MSCAR:Nenyaviridae	18	16	18	0.8888888888888888	16.0	18.0	0.8888888888888888	16	0	0.0	16.0	0.0	0.0
MSCAR:Redondoviridae	78	31	78	0.3974358974358974	31.0	78.0	0.3974358974358974	31	3	0.08823529411764706	31.0	3.0	0.08823529411764706
MSCMP:Bidnaviridae	6	1	1	0.16666666666666666	1.0	1.0	1.0	1	0	0.0	1.0	0.0	0.0
MSCPS:Polyomaviridae	351	351	351	1.0	351.0	351.0	1.0	351	0	0.0	351.0	0.0	0.0
MSCPZ:Papillomaviridae	1029	1029	1029	1.0	1029.0	1029.0	1.0	1029	0	0.0	1029.0	0.0	0.0
MSCQP:Parvoviridae	525	522	522	0.9942857142857143	522.0	522.0	1.0	522	0	0.0	522.0	0.0	0.0
MSCRG:Geminiviridae	2814	2788	2789	0.9907604832977968	2788.0	2789.0	0.9996414485478666	2788	0	0.0	2788.0	0.0	0.0
MSCRG:Genomoviridae	717	702	711	0.9790794979079498	702.0	711.0	0.9873417721518988	702	0	0.0	702.0	0.0	0.0
MSCUU:Undefined	150	130	121	0.8666666666666667	101.0	121.0	0.8347107438016529	130	20	0.13333333333333333	0.0	20.0	1.0
MSPMP:Microviridae	210	207	207	0.9857142857142858	207.0	207.0	1.0	207	0	0.0	207.0	0.0	0.0
MTSHH:Pleolipoviridae	48	48	48	1.0	48.0	48.0	1.0	48	0	0.0	48.0	0.0	0.0
MTSHU:Undefined	150	92	100	0.6133333333333333	42.0	100.0	0.42	92	58	0.38666666666666666	0.0	58.0	1.0
RODCG:Alternaviridae	51	47	50	0.9215686274509803	47.0	50.0	0.94	47	0	0.0	47.0	0.0	0.0
RODCG:Botybirnaviridae	6	6	6	1.0	6.0	6.0	1.0	6	0	0.0	6.0	0.0	0.0
RODCG:Chrysoviridae	471	450	466	0.9554140127388535	450.0	466.0	0.9656652360515021	450	0	0.0	450.0	0.0	0.0
RODCG:Giardiaviridae	3	3	3	1.0	3.0	3.0	1.0	3	0	0.0	3.0	0.0	0.0
RODCG:Megabirnaviridae	6	6	6	1.0	6.0	6.0	1.0	6	0	0.0	6.0	0.0	0.0
RODCG:Monocitiviridae	3	2	3	0.6666666666666666	2.0	3.0	0.6666666666666666	2	0	0.0	2.0	0.0	0.0
RODCG:Orthototiviridae	18	15	18	0.8333333333333334	15.0	18.0	0.8333333333333334	15	0	0.0	15.0	0.0	0.0
RODCG:Pseudototiviridae	60	53	60	0.8833333333333333	53.0	60.0	0.8833333333333333	53	0	0.0	53.0	0.0	0.0
RODCG:Quadriviridae	27	27	27	1.0	27.0	27.0	1.0	27	0	0.0	27.0	0.0	0.0
RODRR:Sedoreoviridae	1266	1129	1195	0.891785150078989	1129.0	1195.0	0.9447698744769875	1129	0	0.0	1129.0	0.0	0.0
RODRR:Spinareoviridae	1518	1279	1461	0.8425559947299077	1279.0	1461.0	0.8754277891854894	1279	0	0.0	1279.0	0.0	0.0
RODVM:Cystoviridae	63	63	63	1.0	63.0	63.0	1.0	63	0	0.0	63.0	0.0	0.0
ROKAH:Alphatetraviridae	18	18	18	1.0	18.0	18.0	1.0	18	0	0.0	18.0	0.0	0.0
ROKAH:Benyviridae	39	30	34	0.7692307692307693	30.0	34.0	0.8823529411764706	30	0	0.0	30.0	0.0	0.0
ROKAH:Hepeviridae	72	72	72	1.0	72.0	72.0	1.0	72	0	0.0	72.0	0.0	0.0
ROKAH:Matonaviridae	12	12	12	1.0	12.0	12.0	1.0	12	0	0.0	12.0	0.0	0.0
ROKAM:Bromoviridae	348	331	341	0.9511494252873564	331.0	341.0	0.9706744868035191	331	0	0.0	331.0	0.0	0.0
ROKAM:Closteroviridae	204	199	204	0.9754901960784313	199.0	204.0	0.9754901960784313	199	0	0.0	199.0	0.0	0.0
ROKAM:Endornaviridae	93	88	93	0.946236559139785	88.0	93.0	0.946236559139785	88	0	0.0	88.0	0.0	0.0
ROKAM:Kitaviridae	87	79	82	0.9080459770114943	79.0	82.0	0.9634146341463414	79	0	0.0	79.0	0.0	0.0
ROKAM:Mayoviridae	24	18	24	0.75	18.0	24.0	0.75	18	0	0.0	18.0	0.0	0.0
ROKAM:Togaviridae	162	162	162	1.0	162.0	162.0	1.0	162	0	0.0	162.0	0.0	0.0
ROKAM:Virgaviridae	246	227	245	0.9227642276422764	227.0	245.0	0.926530612244898	227	0	0.0	227.0	0.0	0.0
ROKAT:Alphaflexiviridae	198	161	198	0.8131313131313131	161.0	198.0	0.8131313131313131	161	0	0.0	161.0	0.0	0.0
ROKAT:Betaflexiviridae	411	362	409	0.8807785888077859	362.0	409.0	0.8850855745721271	362	0	0.0	362.0	0.0	0.0
ROKAT:Deltaflexiviridae	9	7	9	0.7777777777777778	7.0	9.0	0.7777777777777778	7	0	0.0	7.0	0.0	0.0
ROKAT:Gammaflexiviridae	12	12	12	1.0	12.0	12.0	1.0	12	0	0.0	12.0	0.0	0.0
ROKAT:Tymoviridae	120	101	120	0.8416666666666667	101.0	120.0	0.8416666666666667	101	0	0.0	101.0	0.0	0.0
ROKFA:Flaviviridae	441	428	435	0.9705215419501134	428.0	435.0	0.9839080459770115	428	1	0.002331002331002331	428.0	1.0	0.002331002331002331
ROKMN:Nodaviridae	123	72	116	0.5853658536585366	72.0	116.0	0.6206896551724138	72	0	0.0	72.0	0.0	0.0
ROKMN:Sinhaliviridae	6	6	6	1.0	6.0	6.0	1.0	6	0	0.0	6.0	0.0	0.0
ROKTT:Carmotetraviridae	3	3	3	1.0	3.0	3.0	1.0	3	0	0.0	3.0	0.0	0.0
ROKTT:Tombusviridae	291	266	288	0.9140893470790378	266.0	288.0	0.9236111111111112	266	1	0.003745318352059925	266.0	1.0	0.003745318352059925
ROLAW:Narnaviridae	6	6	6	1.0	6.0	6.0	1.0	6	0	0.0	6.0	0.0	0.0
ROLHC:Mitoviridae	315	311	311	0.9873015873015873	311.0	311.0	1.0	311	0	0.0	311.0	0.0	0.0
ROLLN:Atkinsviridae	273	250	273	0.9157509157509157	250.0	273.0	0.9157509157509157	250	1	0.00398406374501992	250.0	1.0	0.00398406374501992
ROLLN:Duinviridae	18	18	18	1.0	18.0	18.0	1.0	18	0	0.0	18.0	0.0	0.0
ROLLN:Fiersviridae	867	865	867	0.9976931949250288	865.0	867.0	0.9976931949250288	865	0	0.0	865.0	0.0	0.0
ROLLN:Solspiviridae	81	80	81	0.9876543209876543	80.0	81.0	0.9876543209876543	80	0	0.0	80.0	0.0	0.0
ROLLT:Blumeviridae	87	78	87	0.896551724137931	78.0	87.0	0.896551724137931	78	3	0.037037037037037035	78.0	3.0	0.037037037037037035
ROLLT:Steitzviridae	1167	979	1167	0.8389031705227078	979.0	1167.0	0.8389031705227078	979	3	0.003054989816700611	979.0	3.0	0.003054989816700611
ROLLU:Undefined	9	6	9	0.6666666666666666	6.0	9.0	0.6666666666666666	6	3	0.3333333333333333	0.0	3.0	1.0
ROLMO:Botourmiaviridae	525	486	496	0.9257142857142857	486.0	496.0	0.9798387096774194	486	0	0.0	486.0	0.0	0.0
RONBE:Cruliviridae	27	26	26	0.9629629629629629	26.0	26.0	1.0	26	0	0.0	26.0	0.0	0.0
RONBE:Fimoviridae	507	412	436	0.8126232741617357	412.0	436.0	0.944954128440367	412	3	0.007228915662650603	412.0	3.0	0.007228915662650603
RONBE:Hantaviridae	549	507	507	0.9234972677595629	507.0	507.0	1.0	507	0	0.0	507.0	0.0	0.0
RONBE:Peribunyaviridae	1722	1425	1622	0.8275261324041812	1425.0	1622.0	0.8785450061652281	1425	3	0.0021008403361344537	1425.0	3.0	0.0021008403361344537
RONBE:Phasmaviridae	180	159	174	0.8833333333333333	159.0	174.0	0.9137931034482759	159	0	0.0	159.0	0.0	0.0
RONBE:Tospoviridae	219	169	218	0.771689497716895	169.0	218.0	0.7752293577981652	169	5	0.028735632183908046	169.0	5.0	0.028735632183908046
RONBE:Tulasviridae	3	3	3	1.0	3.0	3.0	1.0	3	0	0.0	3.0	0.0	0.0
RONBH:Arenaviridae	456	447	456	0.9802631578947368	447.0	456.0	0.9802631578947368	447	0	0.0	447.0	0.0	0.0
RONBH:Leishbuviridae	9	6	7	0.6666666666666666	6.0	7.0	0.8571428571428571	6	0	0.0	6.0	0.0	0.0
RONBH:Mypoviridae	9	9	9	1.0	9.0	9.0	1.0	9	0	0.0	9.0	0.0	0.0
RONBH:Nairoviridae	513	422	507	0.8226120857699805	422.0	507.0	0.8323471400394478	422	0	0.0	422.0	0.0	0.0
RONBH:Phenuiviridae	1500	1348	1462	0.8986666666666666	1348.0	1462.0	0.9220246238030095	1348	0	0.0	1348.0	0.0	0.0
RONBH:Wupedeviridae	9	8	8	0.8888888888888888	8.0	8.0	1.0	8	0	0.0	8.0	0.0	0.0
RONCM:Qinviridae	48	46	47	0.9583333333333334	46.0	47.0	0.9787234042553191	46	0	0.0	46.0	0.0	0.0
RONIA:Amnoonviridae	30	27	27	0.9	27.0	27.0	1.0	27	0	0.0	27.0	0.0	0.0
RONIA:Orthomyxoviridae	276	269	269	0.9746376811594203	269.0	269.0	1.0	269	0	0.0	269.0	0.0	0.0
RONMJ:Aliusviridae	36	30	36	0.8333333333333334	30.0	36.0	0.8333333333333334	30	0	0.0	30.0	0.0	0.0
RONMJ:Chuviridae	153	140	152	0.9150326797385621	140.0	152.0	0.9210526315789473	140	0	0.0	140.0	0.0	0.0
RONMJ:Crepuscuviridae	3	3	3	1.0	3.0	3.0	1.0	3	0	0.0	3.0	0.0	0.0
RONMJ:Myriaviridae	3	3	3	1.0	3.0	3.0	1.0	3	0	0.0	3.0	0.0	0.0
RONMJ:Natareviridae	3	3	3	1.0	3.0	3.0	1.0	3	0	0.0	3.0	0.0	0.0
RONMM:Artoviridae	27	24	27	0.8888888888888888	24.0	27.0	0.8888888888888888	24	0	0.0	24.0	0.0	0.0
RONMM:Bornaviridae	63	63	63	1.0	63.0	63.0	1.0	63	0	0.0	63.0	0.0	0.0
RONMM:Filoviridae	48	48	48	1.0	48.0	48.0	1.0	48	0	0.0	48.0	0.0	0.0
RONMM:Lispiviridae	90	84	90	0.9333333333333333	84.0	90.0	0.9333333333333333	84	0	0.0	84.0	0.0	0.0
RONMM:Mymonaviridae	189	122	187	0.6455026455026455	122.0	187.0	0.6524064171122995	122	13	0.0962962962962963	122.0	13.0	0.0962962962962963
RONMM:Nyamiviridae	69	67	69	0.9710144927536232	67.0	69.0	0.9710144927536232	67	0	0.0	67.0	0.0	0.0
RONMM:Paramyxoviridae	249	246	249	0.9879518072289156	246.0	249.0	0.9879518072289156	246	0	0.0	246.0	0.0	0.0
RONMM:Pneumoviridae	15	15	15	1.0	15.0	15.0	1.0	15	0	0.0	15.0	0.0	0.0
RONMM:Rhabdoviridae	969	951	966	0.9814241486068112	951.0	966.0	0.984472049689441	951	3	0.0031446540880503146	951.0	3.0	0.0031446540880503146
RONMM:Sunviridae	3	3	3	1.0	3.0	3.0	1.0	3	0	0.0	3.0	0.0	0.0
RONMM:Xinmoviridae	42	37	42	0.8809523809523809	37.0	42.0	0.8809523809523809	37	0	0.0	37.0	0.0	0.0
RONMN:Aspiviridae	51	48	48	0.9411764705882353	48.0	48.0	1.0	48	0	0.0	48.0	0.0	0.0
RONYG:Yueviridae	12	9	9	0.75	9.0	9.0	1.0	9	0	0.0	9.0	0.0	0.0
ROPDD:Amalgaviridae	33	29	33	0.8787878787878788	29.0	33.0	0.8787878787878788	29	0	0.0	29.0	0.0	0.0
ROPDD:Curvulaviridae	12	7	12	0.5833333333333334	7.0	12.0	0.5833333333333334	7	0	0.0	7.0	0.0	0.0
ROPDD:Fusariviridae	102	88	101	0.8627450980392157	88.0	101.0	0.8712871287128713	88	0	0.0	88.0	0.0	0.0
ROPDD:Hypoviridae	129	118	119	0.9147286821705426	118.0	119.0	0.9915966386554622	118	0	0.0	118.0	0.0	0.0
ROPDD:Partitiviridae	399	381	391	0.9548872180451128	381.0	391.0	0.9744245524296675	381	0	0.0	381.0	0.0	0.0
ROPDD:Picobirnaviridae	24	18	24	0.75	18.0	24.0	0.75	18	0	0.0	18.0	0.0	0.0
ROPPN:Abyssoviridae	3	0	3	0.0	0.0	3.0	0.0	0	0		0.0	0.0
ROPPN:Arteriviridae	69	69	69	1.0	69.0	69.0	1.0	69	0	0.0	69.0	0.0	0.0
ROPPN:Coronaviridae	156	153	156	0.9807692307692307	153.0	156.0	0.9807692307692307	153	0	0.0	153.0	0.0	0.0
ROPPN:Cremegaviridae	6	3	6	0.5	3.0	6.0	0.5	3	0	0.0	3.0	0.0	0.0
ROPPN:Euroniviridae	9	9	9	1.0	9.0	9.0	1.0	9	0	0.0	9.0	0.0	0.0
ROPPN:Gresnaviridae	3	3	3	1.0	3.0	3.0	1.0	3	0	0.0	3.0	0.0	0.0
ROPPN:Medioniviridae	6	6	6	1.0	6.0	6.0	1.0	6	0	0.0	6.0	0.0	0.0
ROPPN:Mesoniviridae	42	42	42	1.0	42.0	42.0	1.0	42	0	0.0	42.0	0.0	0.0
ROPPN:Mononiviridae	3	3	3	1.0	3.0	3.0	1.0	3	0	0.0	3.0	0.0	0.0
ROPPN:Nanghoshaviridae	3	3	3	1.0	3.0	3.0	1.0	3	0	0.0	3.0	0.0	0.0
ROPPN:Nanhypoviridae	3	3	3	1.0	3.0	3.0	1.0	3	0	0.0	3.0	0.0	0.0
ROPPN:Olifoviridae	3	3	3	1.0	3.0	3.0	1.0	3	0	0.0	3.0	0.0	0.0
ROPPN:Roniviridae	12	12	12	1.0	12.0	12.0	1.0	12	0	0.0	12.0	0.0	0.0
ROPPN:Tobaniviridae	63	47	63	0.746031746031746	47.0	63.0	0.746031746031746	47	0	0.0	47.0	0.0	0.0
ROPPP:Caliciviridae	81	80	81	0.9876543209876543	80.0	81.0	0.9876543209876543	80	0	0.0	80.0	0.0	0.0
ROPPP:Dicistroviridae	48	36	48	0.75	36.0	48.0	0.75	36	0	0.0	36.0	0.0	0.0
ROPPP:Iflaviridae	45	35	45	0.7777777777777778	35.0	45.0	0.7777777777777778	35	0	0.0	35.0	0.0	0.0
ROPPP:Marnaviridae	60	37	60	0.6166666666666667	37.0	60.0	0.6166666666666667	37	0	0.0	37.0	0.0	0.0
ROPPP:Noraviridae	3	2	3	0.6666666666666666	2.0	3.0	0.6666666666666666	2	0	0.0	2.0	0.0	0.0
ROPPP:Picornaviridae	1893	1700	1879	0.8980454305335447	1700.0	1879.0	0.9047365620010644	1700	0	0.0	1700.0	0.0	0.0
ROPPP:Polycipiviridae	39	35	39	0.8974358974358975	35.0	39.0	0.8974358974358975	35	0	0.0	35.0	0.0	0.0
ROPPP:Secoviridae	525	486	516	0.9257142857142857	486.0	516.0	0.9418604651162791	486	1	0.002053388090349076	486.0	1.0	0.002053388090349076
ROPPP:Solinviviridae	6	4	6	0.6666666666666666	4.0	6.0	0.6666666666666666	4	0	0.0	4.0	0.0	0.0
ROPPS:Alvernaviridae	3	3	3	1.0	3.0	3.0	1.0	3	0	0.0	3.0	0.0	0.0
ROPPS:Barnaviridae	3	3	3	1.0	3.0	3.0	1.0	3	0	0.0	3.0	0.0	0.0
ROPPS:Solemoviridae	180	156	170	0.8666666666666667	156.0	170.0	0.9176470588235294	156	0	0.0	156.0	0.0	0.0
ROPSP:Potyviridae	810	756	804	0.9333333333333333	756.0	804.0	0.9402985074626866	756	2	0.002638522427440633	756.0	2.0	0.002638522427440633
ROPSS:Astroviridae	66	66	66	1.0	66.0	66.0	1.0	66	0	0.0	66.0	0.0	0.0
ROPUU:Hadakaviridae	63	47	47	0.746031746031746	47.0	47.0	1.0	47	0	0.0	47.0	0.0	0.0
ROPUY:Yadokariviridae	39	39	39	1.0	39.0	39.0	1.0	39	0	0.0	39.0	0.0	0.0
ROUUU:Birnaviridae	99	96	99	0.9696969696969697	96.0	99.0	0.9696969696969697	96	0	0.0	96.0	0.0	0.0
ROUUU:Permutotetraviridae	3	3	3	1.0	3.0	3.0	1.0	3	0	0.0	3.0	0.0	0.0
RPARB:Hepadnaviridae	123	122	123	0.991869918699187	122.0	123.0	0.991869918699187	122	0	0.0	122.0	0.0	0.0
RPARO:Belpaoviridae	33	0	29	0.0	0.0	29.0	0.0	0	8	1.0	0.0	8.0	1.0
RPARO:Caulimoviridae	294	292	293	0.9931972789115646	292.0	293.0	0.9965870307167235	292	0	0.0	292.0	0.0	0.0
RPARO:Metaviridae	93	20	77	0.21505376344086022	20.0	77.0	0.2597402597402597	20	7	0.25925925925925924	20.0	7.0	0.25925925925925924
RPARO:Pseudoviridae	99	3	61	0.030303030303030304	3.0	61.0	0.04918032786885246	3	3	0.5	3.0	3.0	0.5
RPARO:Retroviridae	189	179	179	0.9470899470899471	179.0	179.0	1.0	179	0	0.0	179.0	0.0	0.0
RUUUU:Kolmioviridae	45	34	34	0.7555555555555555	34.0	34.0	1.0	34	0	0.0	34.0	0.0	0.0
RUUUU:Polymycoviridae	204	187	187	0.9166666666666666	187.0	187.0	1.0	187	0	0.0	187.0	0.0	0.0
RUUUU:Sarthroviridae	24	18	18	0.75	18.0	18.0	1.0	18	0	0.0	18.0	0.0	0.0
RUUUU:Undefined	18	18	14	1.0	14.0	14.0	1.0	18	0	0.0	0.0	0.0
UUUNL:Baculoviridae	309	308	308	0.9967637540453075	308.0	308.0	1.0	308	0	0.0	308.0	0.0	0.0
UUUNL:Hytrosaviridae	6	6	6	1.0	6.0	6.0	1.0	6	0	0.0	6.0	0.0	0.0
UUUNL:Nudiviridae	42	42	42	1.0	42.0	42.0	1.0	42	0	0.0	42.0	0.0	0.0
UUUNU:Nimaviridae	39	39	39	1.0	39.0	39.0	1.0	39	0	0.0	39.0	0.0	0.0
UUUNU:Undefined	9	7	5	0.7777777777777778	3.0	5.0	0.6	7	2	0.2222222222222222	0.0	2.0	1.0
UUUUU:Alphasatellitidae	255	199	199	0.7803921568627451	199.0	199.0	1.0	199	0	0.0	199.0	0.0	0.0
UUUUU:Ampullaviridae	9	9	9	1.0	9.0	9.0	1.0	9	0	0.0	9.0	0.0	0.0
UUUUU:Anelloviridae	468	463	463	0.9893162393162394	463.0	463.0	1.0	463	0	0.0	463.0	0.0	0.0
UUUUU:Avsunviroidae	15	0	0	0.0				0	0
UUUUU:Bartogtaviriformidae	3	0	3	0.0	0.0	3.0	0.0	0	0		0.0	0.0
UUUUU:Bicaudaviridae	3	3	3	1.0	3.0	3.0	1.0	3	0	0.0	3.0	0.0	0.0
UUUUU:Brachygtaviriformidae	3	0	3	0.0	0.0	3.0	0.0	0	0		0.0	0.0
UUUUU:Clavaviridae	3	3	3	1.0	3.0	3.0	1.0	3	0	0.0	3.0	0.0	0.0
UUUUU:Fuselloviridae	177	33	77	0.1864406779661017	33.0	77.0	0.42857142857142855	33	34	0.5074626865671642	33.0	34.0	0.5074626865671642
UUUUU:Globuloviridae	12	12	12	1.0	12.0	12.0	1.0	12	0	0.0	12.0	0.0	0.0
UUUUU:Guttaviridae	3	3	3	1.0	3.0	3.0	1.0	3	0	0.0	3.0	0.0	0.0
UUUUU:Halspiviridae	3	3	3	1.0	3.0	3.0	1.0	3	0	0.0	3.0	0.0	0.0
UUUUU:Itzamnaviridae	6	6	6	1.0	6.0	6.0	1.0	6	0	0.0	6.0	0.0	0.0
UUUUU:Ovaliviridae	3	3	3	1.0	3.0	3.0	1.0	3	0	0.0	3.0	0.0	0.0
UUUUU:Plasmaviridae	3	3	3	1.0	3.0	3.0	1.0	3	0	0.0	3.0	0.0	0.0
UUUUU:Polydnaviriformidae	690	479	481	0.6942028985507246	479.0	481.0	0.9958419958419958	479	1	0.0020833333333333333	479.0	1.0	0.0020833333333333333
UUUUU:Portogloboviridae	6	6	6	1.0	6.0	6.0	1.0	6	0	0.0	6.0	0.0	0.0
UUUUU:Pospiviroidae	117	0	0	0.0				0	0
UUUUU:Rhodogtaviriformidae	12	0	12	0.0	0.0	12.0	0.0	0	0		0.0	0.0
UUUUU:Spiraviridae	3	3	3	1.0	3.0	3.0	1.0	3	0	0.0	3.0	0.0	0.0
UUUUU:Thaspiviridae	9	9	9	1.0	9.0	9.0	1.0	9	0	0.0	9.0	0.0	0.0
UUUUU:Tolecusatellitidae	393	239	243	0.6081424936386769	239.0	243.0	0.9835390946502057	239	3	0.012396694214876033	239.0	3.0	0.012396694214876033
UUUUU:Undefined	3	3	3	1.0	3.0	3.0	1.0	3	0	0.0	0.0	0.0
VBNMA:Phycodnaviridae	36	36	36	1.0	36.0	36.0	1.0	36	0	0.0	36.0	0.0	0.0
VBNMI:Allomimiviridae	6	6	6	1.0	6.0	6.0	1.0	6	0	0.0	6.0	0.0	0.0
VBNMI:Mesomimiviridae	9	0	9	0.0	0.0	9.0	0.0	0	9	1.0	0.0	9.0	1.0
VBNMI:Mimiviridae	42	41	42	0.9761904761904762	41.0	42.0	0.9761904761904762	41	0	0.0	41.0	0.0	0.0
VBNMI:Schizomimiviridae	6	3	6	0.5	3.0	6.0	0.5	3	0	0.0	3.0	0.0	0.0
VBNMP:Ascoviridae	15	15	15	1.0	15.0	15.0	1.0	15	0	0.0	15.0	0.0	0.0
VBNMP:Iridoviridae	162	161	162	0.9938271604938271	161.0	162.0	0.9938271604938271	161	0	0.0	161.0	0.0	0.0
VBNMP:Marseilleviridae	9	9	9	1.0	9.0	9.0	1.0	9	0	0.0	9.0	0.0	0.0
VBNMU:Mamonoviridae	6	6	6	1.0	6.0	6.0	1.0	6	0	0.0	6.0	0.0	0.0
VBNPA:Asfarviridae	60	60	60	1.0	60.0	60.0	1.0	60	0	0.0	60.0	0.0	0.0
VBNPC:Poxviridae	168	166	166	0.9880952380952381	166.0	166.0	1.0	166	0	0.0	166.0	0.0	0.0
VBPAL:Finnlakeviridae	36	14	21	0.3888888888888889	14.0	21.0	0.6666666666666666	14	1	0.06666666666666667	14.0	1.0	0.06666666666666667
VBPML:Maviroviridae	3	3	3	1.0	3.0	3.0	1.0	3	0	0.0	3.0	0.0	0.0
VBPML:Undefined	150	130	101	0.8666666666666667	81.0	101.0	0.801980198019802	130	20	0.13333333333333333	0.0	20.0	1.0
VBPMM:Sputniviroviridae	6	4	6	0.6666666666666666	4.0	6.0	0.6666666666666666	4	0	0.0	4.0	0.0	0.0
VBPPO:Adintoviridae	6	6	6	1.0	6.0	6.0	1.0	6	0	0.0	6.0	0.0	0.0
VBPPU:Undefined	150	77	119	0.5133333333333333	46.0	119.0	0.3865546218487395	77	73	0.4866666666666667	0.0	73.0	1.0
VBPTA:Skuldviridae	6	3	6	0.5	3.0	6.0	0.5	3	0	0.0	3.0	0.0	0.0
VBPTB:Turriviridae	6	6	6	1.0	6.0	6.0	1.0	6	0	0.0	6.0	0.0	0.0
VBPTC:Chaacviridae	9	9	9	1.0	9.0	9.0	1.0	9	0	0.0	9.0	0.0	0.0
VBPTK:Tectiviridae	36	35	36	0.9722222222222222	35.0	36.0	0.9722222222222222	35	0	0.0	35.0	0.0	0.0
VBPTR:Adenoviridae	609	607	607	0.9967159277504105	607.0	607.0	1.0	607	0	0.0	607.0	0.0	0.0
VBPTU:Autolykiviridae	15	15	15	1.0	15.0	15.0	1.0	15	0	0.0	15.0	0.0	0.0
VBPTV:Corticoviridae	6	6	6	1.0	6.0	6.0	1.0	6	0	0.0	6.0	0.0	0.0
VBPUU:Undefined	150	125	58	0.8333333333333334	33.0	58.0	0.5689655172413793	125	25	0.16666666666666666	0.0	25.0	1.0
VBUUU:Yaraviridae	3	3	3	1.0	3.0	3.0	1.0	3	0	0.0	3.0	0.0	0.0
VHDLH:Matsushitaviridae	6	6	6	1.0	6.0	6.0	1.0	6	0	0.0	6.0	0.0	0.0
VHDLH:Simuloviridae	9	9	9	1.0	9.0	9.0	1.0	9	0	0.0	9.0	0.0	0.0
VHDLH:Sphaerolipoviridae	12	12	12	1.0	12.0	12.0	1.0	12	0	0.0	12.0	0.0	0.0
VHDLU:Undefined	165	130	83	0.7878787878787878	48.0	83.0	0.5783132530120482	130	35	0.21212121212121213	0.0	35.0	1.0
VUUUU:Undefined	150	124	96	0.8266666666666667	70.0	96.0	0.7291666666666666	124	26	0.17333333333333334	0.0	26.0	1.0
