## Supplementary data 3 for "First community challenge for automated virus taxonomy": Team4-Sub5_lineage.csv

LineageFamily	n_sequences	n_correct_fixed	n_attempted	accuracy_Family_fixed	n_correct_attempted	n_attempted_check	accuracy_Family_attempted	n_TP_fixed	n_FP_fixed	FDR_Family_fixed	n_TP_attempted	n_FP_attempted	FDR_Family_attempted
AZTTL:Lipothrixviridae	30	30	30	1.0	30.0	30.0	1.0	30	0	0.0	30.0	0.0	0.0
AZTTL:Rudiviridae	51	51	51	1.0	51.0	51.0	1.0	51	0	0.0	51.0	0.0	0.0
AZTTL:Ungulaviridae	3	3	3	1.0	3.0	3.0	1.0	3	0	0.0	3.0	0.0	0.0
AZTTM:Ahmunviridae	3	3	3	1.0	3.0	3.0	1.0	3	0	0.0	3.0	0.0	0.0
AZTTP:Tristromaviridae	9	9	9	1.0	9.0	9.0	1.0	9	0	0.0	9.0	0.0	0.0
AZTTU:Undefined	9	9	0	1.0				9	0	0.0
DHPHH:Alloherpesviridae	39	39	39	1.0	39.0	39.0	1.0	39	0	0.0	39.0	0.0	0.0
DHPHH:Malacoherpesviridae	6	6	6	1.0	6.0	6.0	1.0	6	0	0.0	6.0	0.0	0.0
DHPHH:Orthoherpesviridae	354	353	353	0.9971751412429378	353.0	353.0	1.0	353	0	0.0	353.0	0.0	0.0
DHUCA:Undefined	3	3	0	1.0				3	0	0.0
DHUCC:Crevaviridae	12	12	12	1.0	12.0	12.0	1.0	12	0	0.0	12.0	0.0	0.0
DHUCC:Intestiviridae	54	54	54	1.0	54.0	54.0	1.0	54	0	0.0	54.0	0.0	0.0
DHUCC:Steigviridae	45	45	45	1.0	45.0	45.0	1.0	45	0	0.0	45.0	0.0	0.0
DHUCC:Suoliviridae	108	108	108	1.0	108.0	108.0	1.0	108	0	0.0	108.0	0.0	0.0
DHUCC:Undefined	6	6	0	1.0				6	0	0.0
DHUCJ:Yangangviridae	9	9	9	1.0	9.0	9.0	1.0	9	0	0.0	9.0	0.0	0.0
DHUCJ:Yanlukaviridae	3	3	3	1.0	3.0	3.0	1.0	3	0	0.0	3.0	0.0	0.0
DHUCK:Graaviviridae	6	6	6	1.0	6.0	6.0	1.0	6	0	0.0	6.0	0.0	0.0
DHUCK:Haloferuviridae	9	9	9	1.0	9.0	9.0	1.0	9	0	0.0	9.0	0.0	0.0
DHUCK:Pyrstoviridae	3	3	3	1.0	3.0	3.0	1.0	3	0	0.0	3.0	0.0	0.0
DHUCK:Shortaselviridae	3	3	3	1.0	3.0	3.0	1.0	3	0	0.0	3.0	0.0	0.0
DHUCM:Anaerodiviridae	3	3	3	1.0	3.0	3.0	1.0	3	0	0.0	3.0	0.0	0.0
DHUCM:Aoguangviridae	3	3	3	1.0	3.0	3.0	1.0	3	0	0.0	3.0	0.0	0.0
DHUCM:Leisingerviridae	3	3	3	1.0	3.0	3.0	1.0	3	0	0.0	3.0	0.0	0.0
DHUCN:Ahpuchviridae	3	3	3	1.0	3.0	3.0	1.0	3	0	0.0	3.0	0.0	0.0
DHUCN:Ekchuahviridae	6	6	6	1.0	6.0	6.0	1.0	6	0	0.0	6.0	0.0	0.0
DHUCT:Druskaviridae	6	6	6	1.0	6.0	6.0	1.0	6	0	0.0	6.0	0.0	0.0
DHUCT:Hafunaviridae	30	30	30	1.0	30.0	30.0	1.0	30	0	0.0	30.0	0.0	0.0
DHUCT:Halomagnusviridae	6	3	3	0.5	3.0	3.0	1.0	3	0	0.0	3.0	0.0	0.0
DHUCT:Soleiviridae	3	3	3	1.0	3.0	3.0	1.0	3	0	0.0	3.0	0.0	0.0
DHUCU:Ackermannviridae	189	189	189	1.0	189.0	189.0	1.0	189	0	0.0	189.0	0.0	0.0
DHUCU:Aggregaviridae	3	3	3	1.0	3.0	3.0	1.0	3	0	0.0	3.0	0.0	0.0
DHUCU:Aliceevansviridae	378	378	378	1.0	378.0	378.0	1.0	378	0	0.0	378.0	0.0	0.0
DHUCU:Arenbergviridae	3	3	3	1.0	3.0	3.0	1.0	3	0	0.0	3.0	0.0	0.0
DHUCU:Assiduviridae	9	9	9	1.0	9.0	9.0	1.0	9	0	0.0	9.0	0.0	0.0
DHUCU:Autographiviridae	1116	1116	1116	1.0	1116.0	1116.0	1.0	1116	0	0.0	1116.0	0.0	0.0
DHUCU:Casjensviridae	147	147	147	1.0	147.0	147.0	1.0	147	0	0.0	147.0	0.0	0.0
DHUCU:Chaseviridae	45	45	45	1.0	45.0	45.0	1.0	45	0	0.0	45.0	0.0	0.0
DHUCU:Chimalliviridae	99	99	99	1.0	99.0	99.0	1.0	99	0	0.0	99.0	0.0	0.0
DHUCU:Demerecviridae	300	300	300	1.0	300.0	300.0	1.0	300	0	0.0	300.0	0.0	0.0
DHUCU:Drexlerviridae	339	339	339	1.0	339.0	339.0	1.0	339	0	0.0	339.0	0.0	0.0
DHUCU:Duneviridae	18	18	18	1.0	18.0	18.0	1.0	18	0	0.0	18.0	0.0	0.0
DHUCU:Fervensviridae	3	3	3	1.0	3.0	3.0	1.0	3	0	0.0	3.0	0.0	0.0
DHUCU:Forsetiviridae	6	6	6	1.0	6.0	6.0	1.0	6	0	0.0	6.0	0.0	0.0
DHUCU:Fredfastierviridae	9	6	6	0.6666666666666666	6.0	6.0	1.0	6	0	0.0	6.0	0.0	0.0
DHUCU:Grimontviridae	30	30	30	1.0	30.0	30.0	1.0	30	0	0.0	30.0	0.0	0.0
DHUCU:Guelinviridae	30	30	30	1.0	30.0	30.0	1.0	30	0	0.0	30.0	0.0	0.0
DHUCU:Helgolandviridae	3	3	3	1.0	3.0	3.0	1.0	3	0	0.0	3.0	0.0	0.0
DHUCU:Herelleviridae	345	345	345	1.0	345.0	345.0	1.0	345	0	0.0	345.0	0.0	0.0
DHUCU:Kleczkowskaviridae	6	6	6	1.0	6.0	6.0	1.0	6	0	0.0	6.0	0.0	0.0
DHUCU:Kyanoviridae	201	200	200	0.9950248756218906	200.0	200.0	1.0	200	0	0.0	200.0	0.0	0.0
DHUCU:Madisaviridae	3	3	3	1.0	3.0	3.0	1.0	3	0	0.0	3.0	0.0	0.0
DHUCU:Madridviridae	6	6	6	1.0	6.0	6.0	1.0	6	0	0.0	6.0	0.0	0.0
DHUCU:Mesyanzhinovviridae	60	57	57	0.95	57.0	57.0	1.0	57	0	0.0	57.0	0.0	0.0
DHUCU:Molycolviridae	6	6	6	1.0	6.0	6.0	1.0	6	0	0.0	6.0	0.0	0.0
DHUCU:Naomviridae	3	3	3	1.0	3.0	3.0	1.0	3	0	0.0	3.0	0.0	0.0
DHUCU:Orlajensenviridae	33	33	33	1.0	33.0	33.0	1.0	33	0	0.0	33.0	0.0	0.0
DHUCU:Pachyviridae	15	15	15	1.0	15.0	15.0	1.0	15	0	0.0	15.0	0.0	0.0
DHUCU:Peduoviridae	381	364	364	0.9553805774278216	364.0	364.0	1.0	364	0	0.0	364.0	0.0	0.0
DHUCU:Pervagoviridae	12	6	6	0.5	6.0	6.0	1.0	6	0	0.0	6.0	0.0	0.0
DHUCU:Pootjesviridae	33	33	33	1.0	33.0	33.0	1.0	33	0	0.0	33.0	0.0	0.0
DHUCU:Pungoviridae	3	3	3	1.0	3.0	3.0	1.0	3	0	0.0	3.0	0.0	0.0
DHUCU:Rountreeviridae	114	114	114	1.0	114.0	114.0	1.0	114	0	0.0	114.0	0.0	0.0
DHUCU:Saffermanviridae	12	12	12	1.0	12.0	12.0	1.0	12	0	0.0	12.0	0.0	0.0
DHUCU:Salasmaviridae	93	93	93	1.0	93.0	93.0	1.0	93	0	0.0	93.0	0.0	0.0
DHUCU:Saparoviridae	6	6	6	1.0	6.0	6.0	1.0	6	0	0.0	6.0	0.0	0.0
DHUCU:Schitoviridae	318	318	318	1.0	318.0	318.0	1.0	318	0	0.0	318.0	0.0	0.0
DHUCU:Speroviridae	3	3	3	1.0	3.0	3.0	1.0	3	0	0.0	3.0	0.0	0.0
DHUCU:Stanwilliamsviridae	84	81	81	0.9642857142857143	81.0	81.0	1.0	81	0	0.0	81.0	0.0	0.0
DHUCU:Straboviridae	624	624	624	1.0	624.0	624.0	1.0	624	0	0.0	624.0	0.0	0.0
DHUCU:Suolaviridae	3	3	3	1.0	3.0	3.0	1.0	3	0	0.0	3.0	0.0	0.0
DHUCU:Undefined	7539	7539	6669	1.0	6669.0	6669.0	1.0	7539	0	0.0	0.0	0.0
DHUCU:Verdandiviridae	9	9	9	1.0	9.0	9.0	1.0	9	0	0.0	9.0	0.0	0.0
DHUCU:Vertoviridae	15	12	12	0.8	12.0	12.0	1.0	12	0	0.0	12.0	0.0	0.0
DHUCU:Vilmaviridae	81	81	81	1.0	81.0	81.0	1.0	81	0	0.0	81.0	0.0	0.0
DHUCU:Winoviridae	9	9	9	1.0	9.0	9.0	1.0	9	0	0.0	9.0	0.0	0.0
DHUCU:Zierdtviridae	78	78	78	1.0	78.0	78.0	1.0	78	0	0.0	78.0	0.0	0.0
DHUCU:Zobellviridae	39	33	33	0.8461538461538461	33.0	33.0	1.0	33	0	0.0	33.0	0.0	0.0
MLHFT:Inoviridae	207	207	207	1.0	207.0	207.0	1.0	207	0	0.0	207.0	0.0	0.0
MLHFT:Paulinoviridae	6	6	6	1.0	6.0	6.0	1.0	6	0	0.0	6.0	0.0	0.0
MLHFT:Plectroviridae	18	18	18	1.0	18.0	18.0	1.0	18	0	0.0	18.0	0.0	0.0
MLHFT:Undefined	150	150	0	1.0				150	0	0.0
MSCAB:Bacilladnaviridae	66	66	66	1.0	66.0	66.0	1.0	66	0	0.0	66.0	0.0	0.0
MSCAC:Circoviridae	444	444	444	1.0	444.0	444.0	1.0	444	0	0.0	444.0	0.0	0.0
MSCAC:Smacoviridae	249	249	249	1.0	249.0	249.0	1.0	249	0	0.0	249.0	0.0	0.0
MSCAC:Vilyaviridae	54	54	54	1.0	54.0	54.0	1.0	54	0	0.0	54.0	0.0	0.0
MSCAM:Amesuviridae	6	6	6	1.0	6.0	6.0	1.0	6	0	0.0	6.0	0.0	0.0
MSCAM:Nanoviridae	555	555	555	1.0	555.0	555.0	1.0	555	0	0.0	555.0	0.0	0.0
MSCAR:Naryaviridae	15	15	15	1.0	15.0	15.0	1.0	15	0	0.0	15.0	0.0	0.0
MSCAR:Nenyaviridae	18	18	18	1.0	18.0	18.0	1.0	18	0	0.0	18.0	0.0	0.0
MSCAR:Redondoviridae	78	78	78	1.0	78.0	78.0	1.0	78	0	0.0	78.0	0.0	0.0
MSCMP:Bidnaviridae	6	6	6	1.0	6.0	6.0	1.0	6	0	0.0	6.0	0.0	0.0
MSCPS:Polyomaviridae	351	351	351	1.0	351.0	351.0	1.0	351	0	0.0	351.0	0.0	0.0
MSCPZ:Papillomaviridae	1029	1029	1029	1.0	1029.0	1029.0	1.0	1029	0	0.0	1029.0	0.0	0.0
MSCQP:Parvoviridae	525	522	522	0.9942857142857143	522.0	522.0	1.0	522	0	0.0	522.0	0.0	0.0
MSCRG:Geminiviridae	2814	2814	2814	1.0	2814.0	2814.0	1.0	2814	0	0.0	2814.0	0.0	0.0
MSCRG:Genomoviridae	717	717	717	1.0	717.0	717.0	1.0	717	0	0.0	717.0	0.0	0.0
MSCUU:Undefined	150	150	0	1.0				150	0	0.0
MSPMP:Microviridae	210	60	60	0.2857142857142857	60.0	60.0	1.0	60	0	0.0	60.0	0.0	0.0
MTSHH:Pleolipoviridae	48	48	48	1.0	48.0	48.0	1.0	48	0	0.0	48.0	0.0	0.0
MTSHU:Undefined	150	150	0	1.0				150	0	0.0
RODCG:Alternaviridae	51	51	51	1.0	51.0	51.0	1.0	51	0	0.0	51.0	0.0	0.0
RODCG:Botybirnaviridae	6	6	6	1.0	6.0	6.0	1.0	6	0	0.0	6.0	0.0	0.0
RODCG:Chrysoviridae	471	471	471	1.0	471.0	471.0	1.0	471	0	0.0	471.0	0.0	0.0
RODCG:Giardiaviridae	3	3	3	1.0	3.0	3.0	1.0	3	0	0.0	3.0	0.0	0.0
RODCG:Megabirnaviridae	6	6	6	1.0	6.0	6.0	1.0	6	0	0.0	6.0	0.0	0.0
RODCG:Monocitiviridae	3	3	3	1.0	3.0	3.0	1.0	3	0	0.0	3.0	0.0	0.0
RODCG:Orthototiviridae	18	18	18	1.0	18.0	18.0	1.0	18	0	0.0	18.0	0.0	0.0
RODCG:Pseudototiviridae	60	60	60	1.0	60.0	60.0	1.0	60	0	0.0	60.0	0.0	0.0
RODCG:Quadriviridae	27	27	27	1.0	27.0	27.0	1.0	27	0	0.0	27.0	0.0	0.0
RODRR:Sedoreoviridae	1266	1265	1265	0.9992101105845181	1265.0	1265.0	1.0	1265	0	0.0	1265.0	0.0	0.0
RODRR:Spinareoviridae	1518	1482	1482	0.9762845849802372	1482.0	1482.0	1.0	1482	0	0.0	1482.0	0.0	0.0
RODVM:Cystoviridae	63	63	63	1.0	63.0	63.0	1.0	63	0	0.0	63.0	0.0	0.0
ROKAH:Alphatetraviridae	18	18	18	1.0	18.0	18.0	1.0	18	0	0.0	18.0	0.0	0.0
ROKAH:Benyviridae	39	39	39	1.0	39.0	39.0	1.0	39	0	0.0	39.0	0.0	0.0
ROKAH:Hepeviridae	72	72	72	1.0	72.0	72.0	1.0	72	0	0.0	72.0	0.0	0.0
ROKAH:Matonaviridae	12	12	12	1.0	12.0	12.0	1.0	12	0	0.0	12.0	0.0	0.0
ROKAM:Bromoviridae	348	348	348	1.0	348.0	348.0	1.0	348	0	0.0	348.0	0.0	0.0
ROKAM:Closteroviridae	204	204	204	1.0	204.0	204.0	1.0	204	0	0.0	204.0	0.0	0.0
ROKAM:Endornaviridae	93	93	93	1.0	93.0	93.0	1.0	93	0	0.0	93.0	0.0	0.0
ROKAM:Kitaviridae	87	87	87	1.0	87.0	87.0	1.0	87	0	0.0	87.0	0.0	0.0
ROKAM:Mayoviridae	24	24	24	1.0	24.0	24.0	1.0	24	0	0.0	24.0	0.0	0.0
ROKAM:Togaviridae	162	162	162	1.0	162.0	162.0	1.0	162	0	0.0	162.0	0.0	0.0
ROKAM:Virgaviridae	246	246	246	1.0	246.0	246.0	1.0	246	0	0.0	246.0	0.0	0.0
ROKAT:Alphaflexiviridae	198	198	198	1.0	198.0	198.0	1.0	198	0	0.0	198.0	0.0	0.0
ROKAT:Betaflexiviridae	411	411	411	1.0	411.0	411.0	1.0	411	0	0.0	411.0	0.0	0.0
ROKAT:Deltaflexiviridae	9	9	9	1.0	9.0	9.0	1.0	9	0	0.0	9.0	0.0	0.0
ROKAT:Gammaflexiviridae	12	12	12	1.0	12.0	12.0	1.0	12	0	0.0	12.0	0.0	0.0
ROKAT:Tymoviridae	120	120	120	1.0	120.0	120.0	1.0	120	0	0.0	120.0	0.0	0.0
ROKFA:Flaviviridae	441	441	441	1.0	441.0	441.0	1.0	441	0	0.0	441.0	0.0	0.0
ROKMN:Nodaviridae	123	123	123	1.0	123.0	123.0	1.0	123	0	0.0	123.0	0.0	0.0
ROKMN:Sinhaliviridae	6	6	6	1.0	6.0	6.0	1.0	6	0	0.0	6.0	0.0	0.0
ROKTT:Carmotetraviridae	3	3	3	1.0	3.0	3.0	1.0	3	0	0.0	3.0	0.0	0.0
ROKTT:Tombusviridae	291	291	291	1.0	291.0	291.0	1.0	291	0	0.0	291.0	0.0	0.0
ROLAW:Narnaviridae	6	6	6	1.0	6.0	6.0	1.0	6	0	0.0	6.0	0.0	0.0
ROLHC:Mitoviridae	315	315	315	1.0	315.0	315.0	1.0	315	0	0.0	315.0	0.0	0.0
ROLLN:Atkinsviridae	273	273	273	1.0	273.0	273.0	1.0	273	0	0.0	273.0	0.0	0.0
ROLLN:Duinviridae	18	18	18	1.0	18.0	18.0	1.0	18	0	0.0	18.0	0.0	0.0
ROLLN:Fiersviridae	867	867	867	1.0	867.0	867.0	1.0	867	0	0.0	867.0	0.0	0.0
ROLLN:Solspiviridae	81	81	81	1.0	81.0	81.0	1.0	81	0	0.0	81.0	0.0	0.0
ROLLT:Blumeviridae	87	87	87	1.0	87.0	87.0	1.0	87	0	0.0	87.0	0.0	0.0
ROLLT:Steitzviridae	1167	1167	1167	1.0	1167.0	1167.0	1.0	1167	0	0.0	1167.0	0.0	0.0
ROLLU:Undefined	9	9	9	1.0	9.0	9.0	1.0	9	0	0.0	0.0	0.0
ROLMO:Botourmiaviridae	525	524	524	0.9980952380952381	524.0	524.0	1.0	524	0	0.0	524.0	0.0	0.0
RONBE:Cruliviridae	27	27	27	1.0	27.0	27.0	1.0	27	0	0.0	27.0	0.0	0.0
RONBE:Fimoviridae	507	501	504	0.9881656804733728	501.0	504.0	0.9940476190476191	501	3	0.005952380952380952	501.0	3.0	0.005952380952380952
RONBE:Hantaviridae	549	546	546	0.994535519125683	546.0	546.0	1.0	546	0	0.0	546.0	0.0	0.0
RONBE:Peribunyaviridae	1722	1712	1715	0.9941927990708479	1712.0	1715.0	0.9982507288629737	1712	3	0.001749271137026239	1712.0	3.0	0.001749271137026239
RONBE:Phasmaviridae	180	180	180	1.0	180.0	180.0	1.0	180	0	0.0	180.0	0.0	0.0
RONBE:Tospoviridae	219	219	219	1.0	219.0	219.0	1.0	219	0	0.0	219.0	0.0	0.0
RONBE:Tulasviridae	3	3	3	1.0	3.0	3.0	1.0	3	0	0.0	3.0	0.0	0.0
RONBH:Arenaviridae	456	456	456	1.0	456.0	456.0	1.0	456	0	0.0	456.0	0.0	0.0
RONBH:Leishbuviridae	9	9	9	1.0	9.0	9.0	1.0	9	0	0.0	9.0	0.0	0.0
RONBH:Mypoviridae	9	9	9	1.0	9.0	9.0	1.0	9	0	0.0	9.0	0.0	0.0
RONBH:Nairoviridae	513	513	513	1.0	513.0	513.0	1.0	513	0	0.0	513.0	0.0	0.0
RONBH:Phenuiviridae	1500	1495	1495	0.9966666666666667	1495.0	1495.0	1.0	1495	0	0.0	1495.0	0.0	0.0
RONBH:Wupedeviridae	9	9	9	1.0	9.0	9.0	1.0	9	0	0.0	9.0	0.0	0.0
RONCM:Qinviridae	48	48	48	1.0	48.0	48.0	1.0	48	0	0.0	48.0	0.0	0.0
RONIA:Amnoonviridae	30	30	30	1.0	30.0	30.0	1.0	30	0	0.0	30.0	0.0	0.0
RONIA:Orthomyxoviridae	276	276	276	1.0	276.0	276.0	1.0	276	0	0.0	276.0	0.0	0.0
RONMJ:Aliusviridae	36	36	36	1.0	36.0	36.0	1.0	36	0	0.0	36.0	0.0	0.0
RONMJ:Chuviridae	153	153	153	1.0	153.0	153.0	1.0	153	0	0.0	153.0	0.0	0.0
RONMJ:Crepuscuviridae	3	3	3	1.0	3.0	3.0	1.0	3	0	0.0	3.0	0.0	0.0
RONMJ:Myriaviridae	3	3	3	1.0	3.0	3.0	1.0	3	0	0.0	3.0	0.0	0.0
RONMJ:Natareviridae	3	3	3	1.0	3.0	3.0	1.0	3	0	0.0	3.0	0.0	0.0
RONMM:Artoviridae	27	27	27	1.0	27.0	27.0	1.0	27	0	0.0	27.0	0.0	0.0
RONMM:Bornaviridae	63	63	63	1.0	63.0	63.0	1.0	63	0	0.0	63.0	0.0	0.0
RONMM:Filoviridae	48	48	48	1.0	48.0	48.0	1.0	48	0	0.0	48.0	0.0	0.0
RONMM:Lispiviridae	90	90	90	1.0	90.0	90.0	1.0	90	0	0.0	90.0	0.0	0.0
RONMM:Mymonaviridae	189	189	189	1.0	189.0	189.0	1.0	189	0	0.0	189.0	0.0	0.0
RONMM:Nyamiviridae	69	69	69	1.0	69.0	69.0	1.0	69	0	0.0	69.0	0.0	0.0
RONMM:Paramyxoviridae	249	249	249	1.0	249.0	249.0	1.0	249	0	0.0	249.0	0.0	0.0
RONMM:Pneumoviridae	15	15	15	1.0	15.0	15.0	1.0	15	0	0.0	15.0	0.0	0.0
RONMM:Rhabdoviridae	969	969	969	1.0	969.0	969.0	1.0	969	0	0.0	969.0	0.0	0.0
RONMM:Sunviridae	3	3	3	1.0	3.0	3.0	1.0	3	0	0.0	3.0	0.0	0.0
RONMM:Xinmoviridae	42	42	42	1.0	42.0	42.0	1.0	42	0	0.0	42.0	0.0	0.0
RONMN:Aspiviridae	51	51	51	1.0	51.0	51.0	1.0	51	0	0.0	51.0	0.0	0.0
RONYG:Yueviridae	12	12	12	1.0	12.0	12.0	1.0	12	0	0.0	12.0	0.0	0.0
ROPDD:Amalgaviridae	33	30	30	0.9090909090909091	30.0	30.0	1.0	30	0	0.0	30.0	0.0	0.0
ROPDD:Curvulaviridae	12	12	12	1.0	12.0	12.0	1.0	12	0	0.0	12.0	0.0	0.0
ROPDD:Fusariviridae	102	102	102	1.0	102.0	102.0	1.0	102	0	0.0	102.0	0.0	0.0
ROPDD:Hypoviridae	129	129	129	1.0	129.0	129.0	1.0	129	0	0.0	129.0	0.0	0.0
ROPDD:Partitiviridae	399	399	399	1.0	399.0	399.0	1.0	399	0	0.0	399.0	0.0	0.0
ROPDD:Picobirnaviridae	24	24	24	1.0	24.0	24.0	1.0	24	0	0.0	24.0	0.0	0.0
ROPPN:Abyssoviridae	3	3	3	1.0	3.0	3.0	1.0	3	0	0.0	3.0	0.0	0.0
ROPPN:Arteriviridae	69	69	69	1.0	69.0	69.0	1.0	69	0	0.0	69.0	0.0	0.0
ROPPN:Coronaviridae	156	153	153	0.9807692307692307	153.0	153.0	1.0	153	0	0.0	153.0	0.0	0.0
ROPPN:Cremegaviridae	6	6	6	1.0	6.0	6.0	1.0	6	0	0.0	6.0	0.0	0.0
ROPPN:Euroniviridae	9	9	9	1.0	9.0	9.0	1.0	9	0	0.0	9.0	0.0	0.0
ROPPN:Gresnaviridae	3	3	3	1.0	3.0	3.0	1.0	3	0	0.0	3.0	0.0	0.0
ROPPN:Medioniviridae	6	6	6	1.0	6.0	6.0	1.0	6	0	0.0	6.0	0.0	0.0
ROPPN:Mesoniviridae	42	42	42	1.0	42.0	42.0	1.0	42	0	0.0	42.0	0.0	0.0
ROPPN:Mononiviridae	3	3	3	1.0	3.0	3.0	1.0	3	0	0.0	3.0	0.0	0.0
ROPPN:Nanghoshaviridae	3	3	3	1.0	3.0	3.0	1.0	3	0	0.0	3.0	0.0	0.0
ROPPN:Nanhypoviridae	3	3	3	1.0	3.0	3.0	1.0	3	0	0.0	3.0	0.0	0.0
ROPPN:Olifoviridae	3	3	3	1.0	3.0	3.0	1.0	3	0	0.0	3.0	0.0	0.0
ROPPN:Roniviridae	12	12	12	1.0	12.0	12.0	1.0	12	0	0.0	12.0	0.0	0.0
ROPPN:Tobaniviridae	63	63	63	1.0	63.0	63.0	1.0	63	0	0.0	63.0	0.0	0.0
ROPPP:Caliciviridae	81	81	81	1.0	81.0	81.0	1.0	81	0	0.0	81.0	0.0	0.0
ROPPP:Dicistroviridae	48	48	48	1.0	48.0	48.0	1.0	48	0	0.0	48.0	0.0	0.0
ROPPP:Iflaviridae	45	45	45	1.0	45.0	45.0	1.0	45	0	0.0	45.0	0.0	0.0
ROPPP:Marnaviridae	60	60	60	1.0	60.0	60.0	1.0	60	0	0.0	60.0	0.0	0.0
ROPPP:Noraviridae	3	3	3	1.0	3.0	3.0	1.0	3	0	0.0	3.0	0.0	0.0
ROPPP:Picornaviridae	1893	1891	1891	0.9989434759640782	1891.0	1891.0	1.0	1891	0	0.0	1891.0	0.0	0.0
ROPPP:Polycipiviridae	39	39	39	1.0	39.0	39.0	1.0	39	0	0.0	39.0	0.0	0.0
ROPPP:Secoviridae	525	524	524	0.9980952380952381	524.0	524.0	1.0	524	0	0.0	524.0	0.0	0.0
ROPPP:Solinviviridae	6	6	6	1.0	6.0	6.0	1.0	6	0	0.0	6.0	0.0	0.0
ROPPS:Alvernaviridae	3	3	3	1.0	3.0	3.0	1.0	3	0	0.0	3.0	0.0	0.0
ROPPS:Barnaviridae	3	3	3	1.0	3.0	3.0	1.0	3	0	0.0	3.0	0.0	0.0
ROPPS:Solemoviridae	180	180	180	1.0	180.0	180.0	1.0	180	0	0.0	180.0	0.0	0.0
ROPSP:Potyviridae	810	810	810	1.0	810.0	810.0	1.0	810	0	0.0	810.0	0.0	0.0
ROPSS:Astroviridae	66	66	66	1.0	66.0	66.0	1.0	66	0	0.0	66.0	0.0	0.0
ROPUU:Hadakaviridae	63	62	62	0.9841269841269841	62.0	62.0	1.0	62	0	0.0	62.0	0.0	0.0
ROPUY:Yadokariviridae	39	39	39	1.0	39.0	39.0	1.0	39	0	0.0	39.0	0.0	0.0
ROUUU:Birnaviridae	99	99	99	1.0	99.0	99.0	1.0	99	0	0.0	99.0	0.0	0.0
ROUUU:Permutotetraviridae	3	3	3	1.0	3.0	3.0	1.0	3	0	0.0	3.0	0.0	0.0
RPARB:Hepadnaviridae	123	123	123	1.0	123.0	123.0	1.0	123	0	0.0	123.0	0.0	0.0
RPARO:Belpaoviridae	33	33	33	1.0	33.0	33.0	1.0	33	0	0.0	33.0	0.0	0.0
RPARO:Caulimoviridae	294	294	294	1.0	294.0	294.0	1.0	294	0	0.0	294.0	0.0	0.0
RPARO:Metaviridae	93	93	93	1.0	93.0	93.0	1.0	93	0	0.0	93.0	0.0	0.0
RPARO:Pseudoviridae	99	99	99	1.0	99.0	99.0	1.0	99	0	0.0	99.0	0.0	0.0
RPARO:Retroviridae	189	188	188	0.9947089947089947	188.0	188.0	1.0	188	0	0.0	188.0	0.0	0.0
RUUUU:Kolmioviridae	45	45	45	1.0	45.0	45.0	1.0	45	0	0.0	45.0	0.0	0.0
RUUUU:Polymycoviridae	204	204	204	1.0	204.0	204.0	1.0	204	0	0.0	204.0	0.0	0.0
RUUUU:Sarthroviridae	24	23	23	0.9583333333333334	23.0	23.0	1.0	23	0	0.0	23.0	0.0	0.0
RUUUU:Undefined	18	18	18	1.0	18.0	18.0	1.0	18	0	0.0	0.0	0.0
UUUNL:Baculoviridae	309	309	309	1.0	309.0	309.0	1.0	309	0	0.0	309.0	0.0	0.0
UUUNL:Hytrosaviridae	6	6	6	1.0	6.0	6.0	1.0	6	0	0.0	6.0	0.0	0.0
UUUNL:Nudiviridae	42	42	42	1.0	42.0	42.0	1.0	42	0	0.0	42.0	0.0	0.0
UUUNU:Nimaviridae	39	39	39	1.0	39.0	39.0	1.0	39	0	0.0	39.0	0.0	0.0
UUUNU:Undefined	9	9	0	1.0				9	0	0.0
UUUUU:Alphasatellitidae	255	255	255	1.0	255.0	255.0	1.0	255	0	0.0	255.0	0.0	0.0
UUUUU:Ampullaviridae	9	9	9	1.0	9.0	9.0	1.0	9	0	0.0	9.0	0.0	0.0
UUUUU:Anelloviridae	468	468	468	1.0	468.0	468.0	1.0	468	0	0.0	468.0	0.0	0.0
UUUUU:Avsunviroidae	15	13	13	0.8666666666666667	13.0	13.0	1.0	13	0	0.0	13.0	0.0	0.0
UUUUU:Bartogtaviriformidae	3	3	3	1.0	3.0	3.0	1.0	3	0	0.0	3.0	0.0	0.0
UUUUU:Bicaudaviridae	3	3	3	1.0	3.0	3.0	1.0	3	0	0.0	3.0	0.0	0.0
UUUUU:Brachygtaviriformidae	3	3	3	1.0	3.0	3.0	1.0	3	0	0.0	3.0	0.0	0.0
UUUUU:Clavaviridae	3	3	3	1.0	3.0	3.0	1.0	3	0	0.0	3.0	0.0	0.0
UUUUU:Fuselloviridae	177	27	27	0.15254237288135594	27.0	27.0	1.0	27	0	0.0	27.0	0.0	0.0
UUUUU:Globuloviridae	12	12	12	1.0	12.0	12.0	1.0	12	0	0.0	12.0	0.0	0.0
UUUUU:Guttaviridae	3	3	3	1.0	3.0	3.0	1.0	3	0	0.0	3.0	0.0	0.0
UUUUU:Halspiviridae	3	3	3	1.0	3.0	3.0	1.0	3	0	0.0	3.0	0.0	0.0
UUUUU:Itzamnaviridae	6	6	6	1.0	6.0	6.0	1.0	6	0	0.0	6.0	0.0	0.0
UUUUU:Ovaliviridae	3	3	3	1.0	3.0	3.0	1.0	3	0	0.0	3.0	0.0	0.0
UUUUU:Plasmaviridae	3	3	3	1.0	3.0	3.0	1.0	3	0	0.0	3.0	0.0	0.0
UUUUU:Polydnaviriformidae	690	0	0	0.0				0	0
UUUUU:Portogloboviridae	6	6	6	1.0	6.0	6.0	1.0	6	0	0.0	6.0	0.0	0.0
UUUUU:Pospiviroidae	117	108	108	0.9230769230769231	108.0	108.0	1.0	108	0	0.0	108.0	0.0	0.0
UUUUU:Rhodogtaviriformidae	12	12	12	1.0	12.0	12.0	1.0	12	0	0.0	12.0	0.0	0.0
UUUUU:Spiraviridae	3	3	3	1.0	3.0	3.0	1.0	3	0	0.0	3.0	0.0	0.0
UUUUU:Thaspiviridae	9	9	9	1.0	9.0	9.0	1.0	9	0	0.0	9.0	0.0	0.0
UUUUU:Tolecusatellitidae	393	393	393	1.0	393.0	393.0	1.0	393	0	0.0	393.0	0.0	0.0
UUUUU:Undefined	3	3	3	1.0	3.0	3.0	1.0	3	0	0.0	0.0	0.0
VBNMA:Phycodnaviridae	36	36	36	1.0	36.0	36.0	1.0	36	0	0.0	36.0	0.0	0.0
VBNMI:Allomimiviridae	6	6	6	1.0	6.0	6.0	1.0	6	0	0.0	6.0	0.0	0.0
VBNMI:Mesomimiviridae	9	9	9	1.0	9.0	9.0	1.0	9	0	0.0	9.0	0.0	0.0
VBNMI:Mimiviridae	42	42	42	1.0	42.0	42.0	1.0	42	0	0.0	42.0	0.0	0.0
VBNMI:Schizomimiviridae	6	6	6	1.0	6.0	6.0	1.0	6	0	0.0	6.0	0.0	0.0
VBNMP:Ascoviridae	15	15	15	1.0	15.0	15.0	1.0	15	0	0.0	15.0	0.0	0.0
VBNMP:Iridoviridae	162	162	162	1.0	162.0	162.0	1.0	162	0	0.0	162.0	0.0	0.0
VBNMP:Marseilleviridae	9	9	9	1.0	9.0	9.0	1.0	9	0	0.0	9.0	0.0	0.0
VBNMU:Mamonoviridae	6	6	6	1.0	6.0	6.0	1.0	6	0	0.0	6.0	0.0	0.0
VBNPA:Asfarviridae	60	60	60	1.0	60.0	60.0	1.0	60	0	0.0	60.0	0.0	0.0
VBNPC:Poxviridae	168	168	168	1.0	168.0	168.0	1.0	168	0	0.0	168.0	0.0	0.0
VBPAL:Finnlakeviridae	36	3	3	0.08333333333333333	3.0	3.0	1.0	3	0	0.0	3.0	0.0	0.0
VBPML:Maviroviridae	3	3	3	1.0	3.0	3.0	1.0	3	0	0.0	3.0	0.0	0.0
VBPML:Undefined	150	150	0	1.0				150	0	0.0
VBPMM:Sputniviroviridae	6	6	6	1.0	6.0	6.0	1.0	6	0	0.0	6.0	0.0	0.0
VBPPO:Adintoviridae	6	6	6	1.0	6.0	6.0	1.0	6	0	0.0	6.0	0.0	0.0
VBPPU:Undefined	150	144	6	0.96	0.0	6.0	0.0	144	6	0.04	0.0	6.0	1.0
VBPTA:Skuldviridae	6	6	6	1.0	6.0	6.0	1.0	6	0	0.0	6.0	0.0	0.0
VBPTB:Turriviridae	6	6	6	1.0	6.0	6.0	1.0	6	0	0.0	6.0	0.0	0.0
VBPTC:Chaacviridae	9	9	9	1.0	9.0	9.0	1.0	9	0	0.0	9.0	0.0	0.0
VBPTK:Tectiviridae	36	36	36	1.0	36.0	36.0	1.0	36	0	0.0	36.0	0.0	0.0
VBPTR:Adenoviridae	609	608	608	0.9983579638752053	608.0	608.0	1.0	608	0	0.0	608.0	0.0	0.0
VBPTU:Autolykiviridae	15	15	15	1.0	15.0	15.0	1.0	15	0	0.0	15.0	0.0	0.0
VBPTV:Corticoviridae	6	6	6	1.0	6.0	6.0	1.0	6	0	0.0	6.0	0.0	0.0
VBPUU:Undefined	150	150	0	1.0				150	0	0.0
VBUUU:Yaraviridae	3	3	3	1.0	3.0	3.0	1.0	3	0	0.0	3.0	0.0	0.0
VHDLH:Matsushitaviridae	6	6	6	1.0	6.0	6.0	1.0	6	0	0.0	6.0	0.0	0.0
VHDLH:Simuloviridae	9	9	9	1.0	9.0	9.0	1.0	9	0	0.0	9.0	0.0	0.0
VHDLH:Sphaerolipoviridae	12	12	12	1.0	12.0	12.0	1.0	12	0	0.0	12.0	0.0	0.0
VHDLU:Undefined	165	165	0	1.0				165	0	0.0
VUUUU:Undefined	150	150	0	1.0				150	0	0.0
