## Supplementary data 3 for "First community challenge for automated virus taxonomy": Team5-Sub1_lineage.csv

LineageFamily	n_sequences	n_correct_fixed	n_attempted	accuracy_Family_fixed	n_correct_attempted	n_attempted_check	accuracy_Family_attempted	n_TP_fixed	n_FP_fixed	FDR_Family_fixed	n_TP_attempted	n_FP_attempted	FDR_Family_attempted
AZTTL:Lipothrixviridae	30	30	30	1.0	30.0	30.0	1.0	30	0	0.0	30.0	0.0	0.0
AZTTL:Rudiviridae	51	51	51	1.0	51.0	51.0	1.0	51	0	0.0	51.0	0.0	0.0
AZTTL:Ungulaviridae	3	3	3	1.0	3.0	3.0	1.0	3	0	0.0	3.0	0.0	0.0
AZTTM:Ahmunviridae	3	3	3	1.0	3.0	3.0	1.0	3	0	0.0	3.0	0.0	0.0
AZTTP:Tristromaviridae	9	7	7	0.7777777777777778	7.0	7.0	1.0	7	0	0.0	7.0	0.0	0.0
AZTTU:Undefined	9	9	1	1.0	1.0	1.0	1.0	9	0	0.0	0.0	0.0
DHPHH:Alloherpesviridae	39	31	31	0.7948717948717948	31.0	31.0	1.0	31	0	0.0	31.0	0.0	0.0
DHPHH:Malacoherpesviridae	6	6	6	1.0	6.0	6.0	1.0	6	0	0.0	6.0	0.0	0.0
DHPHH:Orthoherpesviridae	354	329	329	0.9293785310734464	329.0	329.0	1.0	329	0	0.0	329.0	0.0	0.0
DHUCA:Undefined	3	0	3	0.0	0.0	3.0	0.0	0	3	1.0	0.0	3.0	1.0
DHUCC:Crevaviridae	12	12	12	1.0	12.0	12.0	1.0	12	0	0.0	12.0	0.0	0.0
DHUCC:Intestiviridae	54	52	53	0.9629629629629629	52.0	53.0	0.9811320754716981	52	1	0.018867924528301886	52.0	1.0	0.018867924528301886
DHUCC:Steigviridae	45	45	45	1.0	45.0	45.0	1.0	45	0	0.0	45.0	0.0	0.0
DHUCC:Suoliviridae	108	108	108	1.0	108.0	108.0	1.0	108	0	0.0	108.0	0.0	0.0
DHUCC:Undefined	6	5	6	0.8333333333333334	5.0	6.0	0.8333333333333334	5	1	0.16666666666666666	0.0	1.0	1.0
DHUCJ:Yangangviridae	9	0	9	0.0	0.0	9.0	0.0	0	0		0.0	0.0
DHUCJ:Yanlukaviridae	3	0	3	0.0	0.0	3.0	0.0	0	0		0.0	0.0
DHUCK:Graaviviridae	6	6	6	1.0	6.0	6.0	1.0	6	0	0.0	6.0	0.0	0.0
DHUCK:Haloferuviridae	9	9	9	1.0	9.0	9.0	1.0	9	0	0.0	9.0	0.0	0.0
DHUCK:Pyrstoviridae	3	3	3	1.0	3.0	3.0	1.0	3	0	0.0	3.0	0.0	0.0
DHUCK:Shortaselviridae	3	3	3	1.0	3.0	3.0	1.0	3	0	0.0	3.0	0.0	0.0
DHUCM:Anaerodiviridae	3	3	3	1.0	3.0	3.0	1.0	3	0	0.0	3.0	0.0	0.0
DHUCM:Aoguangviridae	3	3	3	1.0	3.0	3.0	1.0	3	0	0.0	3.0	0.0	0.0
DHUCM:Leisingerviridae	3	3	3	1.0	3.0	3.0	1.0	3	0	0.0	3.0	0.0	0.0
DHUCN:Ahpuchviridae	3	3	3	1.0	3.0	3.0	1.0	3	0	0.0	3.0	0.0	0.0
DHUCN:Ekchuahviridae	6	6	6	1.0	6.0	6.0	1.0	6	0	0.0	6.0	0.0	0.0
DHUCT:Druskaviridae	6	6	6	1.0	6.0	6.0	1.0	6	0	0.0	6.0	0.0	0.0
DHUCT:Hafunaviridae	30	30	30	1.0	30.0	30.0	1.0	30	0	0.0	30.0	0.0	0.0
DHUCT:Halomagnusviridae	6	6	6	1.0	6.0	6.0	1.0	6	0	0.0	6.0	0.0	0.0
DHUCT:Soleiviridae	3	3	3	1.0	3.0	3.0	1.0	3	0	0.0	3.0	0.0	0.0
DHUCU:Ackermannviridae	189	189	189	1.0	189.0	189.0	1.0	189	0	0.0	189.0	0.0	0.0
DHUCU:Aggregaviridae	3	3	3	1.0	3.0	3.0	1.0	3	0	0.0	3.0	0.0	0.0
DHUCU:Aliceevansviridae	378	347	373	0.917989417989418	347.0	373.0	0.9302949061662198	347	0	0.0	347.0	0.0	0.0
DHUCU:Arenbergviridae	3	3	3	1.0	3.0	3.0	1.0	3	0	0.0	3.0	0.0	0.0
DHUCU:Assiduviridae	9	9	9	1.0	9.0	9.0	1.0	9	0	0.0	9.0	0.0	0.0
DHUCU:Autographiviridae	1116	1111	1114	0.9955197132616488	1111.0	1114.0	0.9973070017953322	1111	3	0.0026929982046678637	1111.0	3.0	0.0026929982046678637
DHUCU:Casjensviridae	147	147	147	1.0	147.0	147.0	1.0	147	0	0.0	147.0	0.0	0.0
DHUCU:Chaseviridae	45	45	45	1.0	45.0	45.0	1.0	45	0	0.0	45.0	0.0	0.0
DHUCU:Chimalliviridae	99	0	99	0.0	0.0	99.0	0.0	0	0		0.0	0.0
DHUCU:Demerecviridae	300	300	300	1.0	300.0	300.0	1.0	300	0	0.0	300.0	0.0	0.0
DHUCU:Drexlerviridae	339	339	339	1.0	339.0	339.0	1.0	339	0	0.0	339.0	0.0	0.0
DHUCU:Duneviridae	18	18	18	1.0	18.0	18.0	1.0	18	0	0.0	18.0	0.0	0.0
DHUCU:Fervensviridae	3	3	3	1.0	3.0	3.0	1.0	3	0	0.0	3.0	0.0	0.0
DHUCU:Forsetiviridae	6	6	6	1.0	6.0	6.0	1.0	6	0	0.0	6.0	0.0	0.0
DHUCU:Fredfastierviridae	9	7	7	0.7777777777777778	7.0	7.0	1.0	7	0	0.0	7.0	0.0	0.0
DHUCU:Grimontviridae	30	30	30	1.0	30.0	30.0	1.0	30	0	0.0	30.0	0.0	0.0
DHUCU:Guelinviridae	30	30	30	1.0	30.0	30.0	1.0	30	0	0.0	30.0	0.0	0.0
DHUCU:Helgolandviridae	3	3	3	1.0	3.0	3.0	1.0	3	0	0.0	3.0	0.0	0.0
DHUCU:Herelleviridae	345	345	345	1.0	345.0	345.0	1.0	345	0	0.0	345.0	0.0	0.0
DHUCU:Kleczkowskaviridae	6	6	6	1.0	6.0	6.0	1.0	6	0	0.0	6.0	0.0	0.0
DHUCU:Kyanoviridae	201	201	201	1.0	201.0	201.0	1.0	201	0	0.0	201.0	0.0	0.0
DHUCU:Madisaviridae	3	3	3	1.0	3.0	3.0	1.0	3	0	0.0	3.0	0.0	0.0
DHUCU:Madridviridae	6	0	6	0.0	0.0	6.0	0.0	0	6	1.0	0.0	6.0	1.0
DHUCU:Mesyanzhinovviridae	60	51	60	0.85	51.0	60.0	0.85	51	0	0.0	51.0	0.0	0.0
DHUCU:Molycolviridae	6	6	6	1.0	6.0	6.0	1.0	6	0	0.0	6.0	0.0	0.0
DHUCU:Naomviridae	3	3	3	1.0	3.0	3.0	1.0	3	0	0.0	3.0	0.0	0.0
DHUCU:Orlajensenviridae	33	33	33	1.0	33.0	33.0	1.0	33	0	0.0	33.0	0.0	0.0
DHUCU:Pachyviridae	15	15	15	1.0	15.0	15.0	1.0	15	0	0.0	15.0	0.0	0.0
DHUCU:Peduoviridae	381	368	376	0.9658792650918635	368.0	376.0	0.9787234042553191	368	0	0.0	368.0	0.0	0.0
DHUCU:Pervagoviridae	12	7	12	0.5833333333333334	7.0	12.0	0.5833333333333334	7	0	0.0	7.0	0.0	0.0
DHUCU:Pootjesviridae	33	33	33	1.0	33.0	33.0	1.0	33	0	0.0	33.0	0.0	0.0
DHUCU:Pungoviridae	3	0	3	0.0	0.0	3.0	0.0	0	0		0.0	0.0
DHUCU:Rountreeviridae	114	114	114	1.0	114.0	114.0	1.0	114	0	0.0	114.0	0.0	0.0
DHUCU:Saffermanviridae	12	11	11	0.9166666666666666	11.0	11.0	1.0	11	0	0.0	11.0	0.0	0.0
DHUCU:Salasmaviridae	93	93	93	1.0	93.0	93.0	1.0	93	0	0.0	93.0	0.0	0.0
DHUCU:Saparoviridae	6	6	6	1.0	6.0	6.0	1.0	6	0	0.0	6.0	0.0	0.0
DHUCU:Schitoviridae	318	318	318	1.0	318.0	318.0	1.0	318	0	0.0	318.0	0.0	0.0
DHUCU:Speroviridae	3	0	1	0.0	0.0	1.0	0.0	0	0		0.0	0.0
DHUCU:Stanwilliamsviridae	84	84	84	1.0	84.0	84.0	1.0	84	0	0.0	84.0	0.0	0.0
DHUCU:Straboviridae	624	383	624	0.6137820512820513	383.0	624.0	0.6137820512820513	383	0	0.0	383.0	0.0	0.0
DHUCU:Suolaviridae	3	3	3	1.0	3.0	3.0	1.0	3	0	0.0	3.0	0.0	0.0
DHUCU:Undefined	7539	7494	7387	0.9940310385992838	7342.0	7387.0	0.9939082171382158	7494	45	0.005968961400716275	0.0	45.0	1.0
DHUCU:Verdandiviridae	9	9	9	1.0	9.0	9.0	1.0	9	0	0.0	9.0	0.0	0.0
DHUCU:Vertoviridae	15	15	15	1.0	15.0	15.0	1.0	15	0	0.0	15.0	0.0	0.0
DHUCU:Vilmaviridae	81	81	81	1.0	81.0	81.0	1.0	81	0	0.0	81.0	0.0	0.0
DHUCU:Winoviridae	9	9	9	1.0	9.0	9.0	1.0	9	0	0.0	9.0	0.0	0.0
DHUCU:Zierdtviridae	78	78	78	1.0	78.0	78.0	1.0	78	0	0.0	78.0	0.0	0.0
DHUCU:Zobellviridae	39	38	39	0.9743589743589743	38.0	39.0	0.9743589743589743	38	0	0.0	38.0	0.0	0.0
MLHFT:Inoviridae	207	69	69	0.3333333333333333	69.0	69.0	1.0	69	0	0.0	69.0	0.0	0.0
MLHFT:Paulinoviridae	6	2	2	0.3333333333333333	2.0	2.0	1.0	2	0	0.0	2.0	0.0	0.0
MLHFT:Plectroviridae	18	6	6	0.3333333333333333	6.0	6.0	1.0	6	0	0.0	6.0	0.0	0.0
MLHFT:Undefined	150	106	52	0.7066666666666667	8.0	52.0	0.15384615384615385	106	44	0.29333333333333333	0.0	44.0	1.0
MSCAB:Bacilladnaviridae	66	22	22	0.3333333333333333	22.0	22.0	1.0	22	0	0.0	22.0	0.0	0.0
MSCAC:Circoviridae	444	0	0	0.0				0	0
MSCAC:Smacoviridae	249	0	0	0.0				0	0
MSCAC:Vilyaviridae	54	0	0	0.0				0	0
MSCAM:Amesuviridae	6	1	1	0.16666666666666666	1.0	1.0	1.0	1	0	0.0	1.0	0.0	0.0
MSCAM:Nanoviridae	555	0	0	0.0				0	0
MSCAR:Naryaviridae	15	0	0	0.0				0	0
MSCAR:Nenyaviridae	18	0	0	0.0				0	0
MSCAR:Redondoviridae	78	0	0	0.0				0	0
MSCMP:Bidnaviridae	6	2	2	0.3333333333333333	2.0	2.0	1.0	2	0	0.0	2.0	0.0	0.0
MSCPS:Polyomaviridae	351	117	117	0.3333333333333333	117.0	117.0	1.0	117	0	0.0	117.0	0.0	0.0
MSCPZ:Papillomaviridae	1029	343	343	0.3333333333333333	343.0	343.0	1.0	343	0	0.0	343.0	0.0	0.0
MSCQP:Parvoviridae	525	174	174	0.3314285714285714	174.0	174.0	1.0	174	0	0.0	174.0	0.0	0.0
MSCRG:Geminiviridae	2814	9	9	0.0031982942430703624	9.0	9.0	1.0	9	0	0.0	9.0	0.0	0.0
MSCRG:Genomoviridae	717	0	0	0.0				0	0
MSCUU:Undefined	150	141	9	0.94	0.0	9.0	0.0	141	9	0.06	0.0	9.0	1.0
MSPMP:Microviridae	210	68	68	0.3238095238095238	68.0	68.0	1.0	68	0	0.0	68.0	0.0	0.0
MTSHH:Pleolipoviridae	48	26	26	0.5416666666666666	26.0	26.0	1.0	26	0	0.0	26.0	0.0	0.0
MTSHU:Undefined	150	97	71	0.6466666666666666	18.0	71.0	0.2535211267605634	97	53	0.35333333333333333	0.0	53.0	1.0
RODCG:Alternaviridae	51	5	5	0.09803921568627451	5.0	5.0	1.0	5	0	0.0	5.0	0.0	0.0
RODCG:Botybirnaviridae	6	0	2	0.0	0.0	2.0	0.0	0	0		0.0	0.0
RODCG:Chrysoviridae	471	72	72	0.15286624203821655	72.0	72.0	1.0	72	0	0.0	72.0	0.0	0.0
RODCG:Giardiaviridae	3	0	1	0.0	0.0	1.0	0.0	0	0		0.0	0.0
RODCG:Megabirnaviridae	6	2	2	0.3333333333333333	2.0	2.0	1.0	2	0	0.0	2.0	0.0	0.0
RODCG:Monocitiviridae	3	0	1	0.0	0.0	1.0	0.0	0	0		0.0	0.0
RODCG:Orthototiviridae	18	0	6	0.0	0.0	6.0	0.0	0	0		0.0	0.0
RODCG:Pseudototiviridae	60	0	20	0.0	0.0	20.0	0.0	0	0		0.0	0.0
RODCG:Quadriviridae	27	9	9	0.3333333333333333	9.0	9.0	1.0	9	0	0.0	9.0	0.0	0.0
RODRR:Sedoreoviridae	1266	47	47	0.03712480252764613	47.0	47.0	1.0	47	0	0.0	47.0	0.0	0.0
RODRR:Spinareoviridae	1518	167	167	0.11001317523056653	167.0	167.0	1.0	167	0	0.0	167.0	0.0	0.0
RODVM:Cystoviridae	63	15	15	0.23809523809523808	15.0	15.0	1.0	15	0	0.0	15.0	0.0	0.0
ROKAH:Alphatetraviridae	18	3	3	0.16666666666666666	3.0	3.0	1.0	3	0	0.0	3.0	0.0	0.0
ROKAH:Benyviridae	39	8	8	0.20512820512820512	8.0	8.0	1.0	8	0	0.0	8.0	0.0	0.0
ROKAH:Hepeviridae	72	24	24	0.3333333333333333	24.0	24.0	1.0	24	0	0.0	24.0	0.0	0.0
ROKAH:Matonaviridae	12	4	4	0.3333333333333333	4.0	4.0	1.0	4	0	0.0	4.0	0.0	0.0
ROKAM:Bromoviridae	348	39	39	0.11206896551724138	39.0	39.0	1.0	39	0	0.0	39.0	0.0	0.0
ROKAM:Closteroviridae	204	108	108	0.5294117647058824	108.0	108.0	1.0	108	0	0.0	108.0	0.0	0.0
ROKAM:Endornaviridae	93	32	32	0.34408602150537637	32.0	32.0	1.0	32	0	0.0	32.0	0.0	0.0
ROKAM:Kitaviridae	87	23	23	0.26436781609195403	23.0	23.0	1.0	23	0	0.0	23.0	0.0	0.0
ROKAM:Mayoviridae	24	4	4	0.16666666666666666	4.0	4.0	1.0	4	0	0.0	4.0	0.0	0.0
ROKAM:Togaviridae	162	53	53	0.3271604938271605	53.0	53.0	1.0	53	0	0.0	53.0	0.0	0.0
ROKAM:Virgaviridae	246	70	70	0.2845528455284553	70.0	70.0	1.0	70	0	0.0	70.0	0.0	0.0
ROKAT:Alphaflexiviridae	198	65	65	0.3282828282828283	65.0	65.0	1.0	65	0	0.0	65.0	0.0	0.0
ROKAT:Betaflexiviridae	411	125	125	0.30413625304136255	125.0	125.0	1.0	125	0	0.0	125.0	0.0	0.0
ROKAT:Deltaflexiviridae	9	3	3	0.3333333333333333	3.0	3.0	1.0	3	0	0.0	3.0	0.0	0.0
ROKAT:Gammaflexiviridae	12	4	4	0.3333333333333333	4.0	4.0	1.0	4	0	0.0	4.0	0.0	0.0
ROKAT:Tymoviridae	120	32	32	0.26666666666666666	32.0	32.0	1.0	32	0	0.0	32.0	0.0	0.0
ROKFA:Flaviviridae	441	126	127	0.2857142857142857	126.0	127.0	0.9921259842519685	126	1	0.007874015748031496	126.0	1.0	0.007874015748031496
ROKMN:Nodaviridae	123	16	16	0.13008130081300814	16.0	16.0	1.0	16	0	0.0	16.0	0.0	0.0
ROKMN:Sinhaliviridae	6	2	2	0.3333333333333333	2.0	2.0	1.0	2	0	0.0	2.0	0.0	0.0
ROKTT:Carmotetraviridae	3	1	1	0.3333333333333333	1.0	1.0	1.0	1	0	0.0	1.0	0.0	0.0
ROKTT:Tombusviridae	291	86	87	0.29553264604810997	86.0	87.0	0.9885057471264368	86	0	0.0	86.0	0.0	0.0
ROLAW:Narnaviridae	6	0	0	0.0				0	0
ROLHC:Mitoviridae	315	25	25	0.07936507936507936	25.0	25.0	1.0	25	0	0.0	25.0	0.0	0.0
ROLLN:Atkinsviridae	273	91	91	0.3333333333333333	91.0	91.0	1.0	91	0	0.0	91.0	0.0	0.0
ROLLN:Duinviridae	18	6	6	0.3333333333333333	6.0	6.0	1.0	6	0	0.0	6.0	0.0	0.0
ROLLN:Fiersviridae	867	289	289	0.3333333333333333	289.0	289.0	1.0	289	0	0.0	289.0	0.0	0.0
ROLLN:Solspiviridae	81	27	27	0.3333333333333333	27.0	27.0	1.0	27	0	0.0	27.0	0.0	0.0
ROLLT:Blumeviridae	87	27	29	0.3103448275862069	27.0	29.0	0.9310344827586207	27	1	0.03571428571428571	27.0	1.0	0.03571428571428571
ROLLT:Steitzviridae	1167	389	389	0.3333333333333333	389.0	389.0	1.0	389	0	0.0	389.0	0.0	0.0
ROLLU:Undefined	9	8	3	0.8888888888888888	2.0	3.0	0.6666666666666666	8	1	0.1111111111111111	0.0	1.0	1.0
ROLMO:Botourmiaviridae	525	18	18	0.03428571428571429	18.0	18.0	1.0	18	0	0.0	18.0	0.0	0.0
RONBE:Cruliviridae	27	6	6	0.2222222222222222	6.0	6.0	1.0	6	0	0.0	6.0	0.0	0.0
RONBE:Fimoviridae	507	28	30	0.055226824457593686	28.0	30.0	0.9333333333333333	28	1	0.034482758620689655	28.0	1.0	0.034482758620689655
RONBE:Hantaviridae	549	111	111	0.20218579234972678	111.0	111.0	1.0	111	0	0.0	111.0	0.0	0.0
RONBE:Peribunyaviridae	1722	374	377	0.21718931475029035	374.0	377.0	0.9920424403183024	374	3	0.007957559681697613	374.0	3.0	0.007957559681697613
RONBE:Phasmaviridae	180	27	27	0.15	27.0	27.0	1.0	27	0	0.0	27.0	0.0	0.0
RONBE:Tospoviridae	219	59	62	0.2694063926940639	59.0	62.0	0.9516129032258065	59	3	0.04838709677419355	59.0	3.0	0.04838709677419355
RONBE:Tulasviridae	3	1	1	0.3333333333333333	1.0	1.0	1.0	1	0	0.0	1.0	0.0	0.0
RONBH:Arenaviridae	456	140	140	0.30701754385964913	140.0	140.0	1.0	140	0	0.0	140.0	0.0	0.0
RONBH:Leishbuviridae	9	1	1	0.1111111111111111	1.0	1.0	1.0	1	0	0.0	1.0	0.0	0.0
RONBH:Mypoviridae	9	2	2	0.2222222222222222	2.0	2.0	1.0	2	0	0.0	2.0	0.0	0.0
RONBH:Nairoviridae	513	117	117	0.22807017543859648	117.0	117.0	1.0	117	0	0.0	117.0	0.0	0.0
RONBH:Phenuiviridae	1500	290	291	0.19333333333333333	290.0	291.0	0.9965635738831615	290	0	0.0	290.0	0.0	0.0
RONBH:Wupedeviridae	9	2	2	0.2222222222222222	2.0	2.0	1.0	2	0	0.0	2.0	0.0	0.0
RONCM:Qinviridae	48	8	8	0.16666666666666666	8.0	8.0	1.0	8	0	0.0	8.0	0.0	0.0
RONIA:Amnoonviridae	30	0	0	0.0				0	0
RONIA:Orthomyxoviridae	276	0	0	0.0				0	0
RONMJ:Aliusviridae	36	22	23	0.6111111111111112	22.0	23.0	0.9565217391304348	22	1	0.043478260869565216	22.0	1.0	0.043478260869565216
RONMJ:Chuviridae	153	47	48	0.30718954248366015	47.0	48.0	0.9791666666666666	47	0	0.0	47.0	0.0	0.0
RONMJ:Crepuscuviridae	3	2	2	0.6666666666666666	2.0	2.0	1.0	2	0	0.0	2.0	0.0	0.0
RONMJ:Myriaviridae	3	2	2	0.6666666666666666	2.0	2.0	1.0	2	0	0.0	2.0	0.0	0.0
RONMJ:Natareviridae	3	1	1	0.3333333333333333	1.0	1.0	1.0	1	0	0.0	1.0	0.0	0.0
RONMM:Artoviridae	27	10	11	0.37037037037037035	10.0	11.0	0.9090909090909091	10	0	0.0	10.0	0.0	0.0
RONMM:Bornaviridae	63	21	21	0.3333333333333333	21.0	21.0	1.0	21	0	0.0	21.0	0.0	0.0
RONMM:Filoviridae	48	39	39	0.8125	39.0	39.0	1.0	39	0	0.0	39.0	0.0	0.0
RONMM:Lispiviridae	90	52	52	0.5777777777777777	52.0	52.0	1.0	52	0	0.0	52.0	0.0	0.0
RONMM:Mymonaviridae	189	60	63	0.31746031746031744	60.0	63.0	0.9523809523809523	60	1	0.01639344262295082	60.0	1.0	0.01639344262295082
RONMM:Nyamiviridae	69	24	24	0.34782608695652173	24.0	24.0	1.0	24	0	0.0	24.0	0.0	0.0
RONMM:Paramyxoviridae	249	177	177	0.7108433734939759	177.0	177.0	1.0	177	0	0.0	177.0	0.0	0.0
RONMM:Pneumoviridae	15	12	12	0.8	12.0	12.0	1.0	12	0	0.0	12.0	0.0	0.0
RONMM:Rhabdoviridae	969	484	489	0.49948400412796695	484.0	489.0	0.9897750511247444	484	3	0.006160164271047228	484.0	3.0	0.006160164271047228
RONMM:Sunviridae	3	3	3	1.0	3.0	3.0	1.0	3	0	0.0	3.0	0.0	0.0
RONMM:Xinmoviridae	42	26	26	0.6190476190476191	26.0	26.0	1.0	26	0	0.0	26.0	0.0	0.0
RONMN:Aspiviridae	51	5	5	0.09803921568627451	5.0	5.0	1.0	5	0	0.0	5.0	0.0	0.0
RONYG:Yueviridae	12	2	2	0.16666666666666666	2.0	2.0	1.0	2	0	0.0	2.0	0.0	0.0
ROPDD:Amalgaviridae	33	11	11	0.3333333333333333	11.0	11.0	1.0	11	0	0.0	11.0	0.0	0.0
ROPDD:Curvulaviridae	12	0	0	0.0				0	0
ROPDD:Fusariviridae	102	34	34	0.3333333333333333	34.0	34.0	1.0	34	0	0.0	34.0	0.0	0.0
ROPDD:Hypoviridae	129	47	47	0.3643410852713178	47.0	47.0	1.0	47	0	0.0	47.0	0.0	0.0
ROPDD:Partitiviridae	399	0	0	0.0				0	0
ROPDD:Picobirnaviridae	24	0	0	0.0				0	0
ROPPN:Abyssoviridae	3	0	1	0.0	0.0	1.0	0.0	0	0		0.0	0.0
ROPPN:Arteriviridae	69	46	46	0.6666666666666666	46.0	46.0	1.0	46	0	0.0	46.0	0.0	0.0
ROPPN:Coronaviridae	156	79	79	0.5064102564102564	79.0	79.0	1.0	79	0	0.0	79.0	0.0	0.0
ROPPN:Cremegaviridae	6	3	3	0.5	3.0	3.0	1.0	3	0	0.0	3.0	0.0	0.0
ROPPN:Euroniviridae	9	6	6	0.6666666666666666	6.0	6.0	1.0	6	0	0.0	6.0	0.0	0.0
ROPPN:Gresnaviridae	3	1	1	0.3333333333333333	1.0	1.0	1.0	1	0	0.0	1.0	0.0	0.0
ROPPN:Medioniviridae	6	1	1	0.16666666666666666	1.0	1.0	1.0	1	0	0.0	1.0	0.0	0.0
ROPPN:Mesoniviridae	42	21	21	0.5	21.0	21.0	1.0	21	0	0.0	21.0	0.0	0.0
ROPPN:Mononiviridae	3	1	1	0.3333333333333333	1.0	1.0	1.0	1	0	0.0	1.0	0.0	0.0
ROPPN:Nanghoshaviridae	3	2	2	0.6666666666666666	2.0	2.0	1.0	2	0	0.0	2.0	0.0	0.0
ROPPN:Nanhypoviridae	3	2	2	0.6666666666666666	2.0	2.0	1.0	2	0	0.0	2.0	0.0	0.0
ROPPN:Olifoviridae	3	3	3	1.0	3.0	3.0	1.0	3	0	0.0	3.0	0.0	0.0
ROPPN:Roniviridae	12	6	6	0.5	6.0	6.0	1.0	6	0	0.0	6.0	0.0	0.0
ROPPN:Tobaniviridae	63	37	37	0.5873015873015873	37.0	37.0	1.0	37	0	0.0	37.0	0.0	0.0
ROPPP:Caliciviridae	81	25	25	0.30864197530864196	25.0	25.0	1.0	25	0	0.0	25.0	0.0	0.0
ROPPP:Dicistroviridae	48	16	16	0.3333333333333333	16.0	16.0	1.0	16	0	0.0	16.0	0.0	0.0
ROPPP:Iflaviridae	45	15	15	0.3333333333333333	15.0	15.0	1.0	15	0	0.0	15.0	0.0	0.0
ROPPP:Marnaviridae	60	14	20	0.23333333333333334	14.0	20.0	0.7	14	0	0.0	14.0	0.0	0.0
ROPPP:Noraviridae	3	2	2	0.6666666666666666	2.0	2.0	1.0	2	0	0.0	2.0	0.0	0.0
ROPPP:Picornaviridae	1893	538	550	0.2842049656629688	538.0	550.0	0.9781818181818182	538	0	0.0	538.0	0.0	0.0
ROPPP:Polycipiviridae	39	15	16	0.38461538461538464	15.0	16.0	0.9375	15	0	0.0	15.0	0.0	0.0
ROPPP:Secoviridae	525	167	167	0.3180952380952381	167.0	167.0	1.0	167	0	0.0	167.0	0.0	0.0
ROPPP:Solinviviridae	6	2	2	0.3333333333333333	2.0	2.0	1.0	2	0	0.0	2.0	0.0	0.0
ROPPS:Alvernaviridae	3	1	1	0.3333333333333333	1.0	1.0	1.0	1	0	0.0	1.0	0.0	0.0
ROPPS:Barnaviridae	3	1	1	0.3333333333333333	1.0	1.0	1.0	1	0	0.0	1.0	0.0	0.0
ROPPS:Solemoviridae	180	59	59	0.3277777777777778	59.0	59.0	1.0	59	0	0.0	59.0	0.0	0.0
ROPSP:Potyviridae	810	218	220	0.2691358024691358	218.0	220.0	0.990909090909091	218	1	0.0045662100456621	218.0	1.0	0.0045662100456621
ROPSS:Astroviridae	66	20	20	0.30303030303030304	20.0	20.0	1.0	20	0	0.0	20.0	0.0	0.0
ROPUU:Hadakaviridae	63	0	0	0.0				0	0
ROPUY:Yadokariviridae	39	12	12	0.3076923076923077	12.0	12.0	1.0	12	0	0.0	12.0	0.0	0.0
ROUUU:Birnaviridae	99	18	18	0.18181818181818182	18.0	18.0	1.0	18	0	0.0	18.0	0.0	0.0
ROUUU:Permutotetraviridae	3	1	1	0.3333333333333333	1.0	1.0	1.0	1	0	0.0	1.0	0.0	0.0
RPARB:Hepadnaviridae	123	33	33	0.2682926829268293	33.0	33.0	1.0	33	0	0.0	33.0	0.0	0.0
RPARO:Belpaoviridae	33	0	0	0.0				0	0
RPARO:Caulimoviridae	294	96	96	0.32653061224489793	96.0	96.0	1.0	96	0	0.0	96.0	0.0	0.0
RPARO:Metaviridae	93	21	22	0.22580645161290322	21.0	22.0	0.9545454545454546	21	1	0.045454545454545456	21.0	1.0	0.045454545454545456
RPARO:Pseudoviridae	99	0	0	0.0				0	0
RPARO:Retroviridae	189	72	72	0.38095238095238093	72.0	72.0	1.0	72	0	0.0	72.0	0.0	0.0
RUUUU:Kolmioviridae	45	0	0	0.0				0	0
RUUUU:Polymycoviridae	204	0	0	0.0				0	0
RUUUU:Sarthroviridae	24	0	0	0.0				0	0
RUUUU:Undefined	18	18	0	1.0				18	0	0.0
UUUNL:Baculoviridae	309	300	300	0.970873786407767	300.0	300.0	1.0	300	0	0.0	300.0	0.0	0.0
UUUNL:Hytrosaviridae	6	6	6	1.0	6.0	6.0	1.0	6	0	0.0	6.0	0.0	0.0
UUUNL:Nudiviridae	42	42	42	1.0	42.0	42.0	1.0	42	0	0.0	42.0	0.0	0.0
UUUNU:Nimaviridae	39	39	39	1.0	39.0	39.0	1.0	39	0	0.0	39.0	0.0	0.0
UUUNU:Undefined	9	7	6	0.7777777777777778	4.0	6.0	0.6666666666666666	7	2	0.2222222222222222	0.0	2.0	1.0
UUUUU:Alphasatellitidae	255	0	0	0.0				0	0
UUUUU:Ampullaviridae	9	9	9	1.0	9.0	9.0	1.0	9	0	0.0	9.0	0.0	0.0
UUUUU:Anelloviridae	468	42	42	0.08974358974358974	42.0	42.0	1.0	42	0	0.0	42.0	0.0	0.0
UUUUU:Avsunviroidae	15	0	0	0.0				0	0
UUUUU:Bartogtaviriformidae	3	0	3	0.0	0.0	3.0	0.0	0	0		0.0	0.0
UUUUU:Bicaudaviridae	3	3	3	1.0	3.0	3.0	1.0	3	0	0.0	3.0	0.0	0.0
UUUUU:Brachygtaviriformidae	3	0	3	0.0	0.0	3.0	0.0	0	0		0.0	0.0
UUUUU:Clavaviridae	3	1	1	0.3333333333333333	1.0	1.0	1.0	1	0	0.0	1.0	0.0	0.0
UUUUU:Fuselloviridae	177	27	36	0.15254237288135594	27.0	36.0	0.75	27	5	0.15625	27.0	5.0	0.15625
UUUUU:Globuloviridae	12	12	12	1.0	12.0	12.0	1.0	12	0	0.0	12.0	0.0	0.0
UUUUU:Guttaviridae	3	3	3	1.0	3.0	3.0	1.0	3	0	0.0	3.0	0.0	0.0
UUUUU:Halspiviridae	3	3	3	1.0	3.0	3.0	1.0	3	0	0.0	3.0	0.0	0.0
UUUUU:Itzamnaviridae	6	6	6	1.0	6.0	6.0	1.0	6	0	0.0	6.0	0.0	0.0
UUUUU:Ovaliviridae	3	3	3	1.0	3.0	3.0	1.0	3	0	0.0	3.0	0.0	0.0
UUUUU:Plasmaviridae	3	1	1	0.3333333333333333	1.0	1.0	1.0	1	0	0.0	1.0	0.0	0.0
UUUUU:Polydnaviriformidae	690	208	208	0.30144927536231886	208.0	208.0	1.0	208	0	0.0	208.0	0.0	0.0
UUUUU:Portogloboviridae	6	6	6	1.0	6.0	6.0	1.0	6	0	0.0	6.0	0.0	0.0
UUUUU:Pospiviroidae	117	0	0	0.0				0	0
UUUUU:Rhodogtaviriformidae	12	0	12	0.0	0.0	12.0	0.0	0	0		0.0	0.0
UUUUU:Spiraviridae	3	3	3	1.0	3.0	3.0	1.0	3	0	0.0	3.0	0.0	0.0
UUUUU:Thaspiviridae	9	9	9	1.0	9.0	9.0	1.0	9	0	0.0	9.0	0.0	0.0
UUUUU:Tolecusatellitidae	393	0	0	0.0				0	0
UUUUU:Undefined	3	3	1	1.0	1.0	1.0	1.0	3	0	0.0	0.0	0.0
VBNMA:Phycodnaviridae	36	30	30	0.8333333333333334	30.0	30.0	1.0	30	0	0.0	30.0	0.0	0.0
VBNMI:Allomimiviridae	6	6	6	1.0	6.0	6.0	1.0	6	0	0.0	6.0	0.0	0.0
VBNMI:Mesomimiviridae	9	0	9	0.0	0.0	9.0	0.0	0	9	1.0	0.0	9.0	1.0
VBNMI:Mimiviridae	42	42	42	1.0	42.0	42.0	1.0	42	0	0.0	42.0	0.0	0.0
VBNMI:Schizomimiviridae	6	6	6	1.0	6.0	6.0	1.0	6	0	0.0	6.0	0.0	0.0
VBNMP:Ascoviridae	15	15	15	1.0	15.0	15.0	1.0	15	0	0.0	15.0	0.0	0.0
VBNMP:Iridoviridae	162	153	153	0.9444444444444444	153.0	153.0	1.0	153	0	0.0	153.0	0.0	0.0
VBNMP:Marseilleviridae	9	9	9	1.0	9.0	9.0	1.0	9	0	0.0	9.0	0.0	0.0
VBNMU:Mamonoviridae	6	0	0	0.0				0	0
VBNPA:Asfarviridae	60	60	60	1.0	60.0	60.0	1.0	60	0	0.0	60.0	0.0	0.0
VBNPC:Poxviridae	168	159	159	0.9464285714285714	159.0	159.0	1.0	159	0	0.0	159.0	0.0	0.0
VBPAL:Finnlakeviridae	36	4	6	0.1111111111111111	4.0	6.0	0.6666666666666666	4	0	0.0	4.0	0.0	0.0
VBPML:Maviroviridae	3	0	3	0.0	0.0	3.0	0.0	0	0		0.0	0.0
VBPML:Undefined	150	137	49	0.9133333333333333	36.0	49.0	0.7346938775510204	137	13	0.08666666666666667	0.0	13.0	1.0
VBPMM:Sputniviroviridae	6	0	6	0.0	0.0	6.0	0.0	0	0		0.0	0.0
VBPPO:Adintoviridae	6	5	5	0.8333333333333334	5.0	5.0	1.0	5	0	0.0	5.0	0.0	0.0
VBPPU:Undefined	150	74	114	0.49333333333333335	38.0	114.0	0.3333333333333333	74	76	0.5066666666666667	0.0	76.0	1.0
VBPTA:Skuldviridae	6	1	2	0.16666666666666666	1.0	2.0	0.5	1	0	0.0	1.0	0.0	0.0
VBPTB:Turriviridae	6	6	6	1.0	6.0	6.0	1.0	6	0	0.0	6.0	0.0	0.0
VBPTC:Chaacviridae	9	3	3	0.3333333333333333	3.0	3.0	1.0	3	0	0.0	3.0	0.0	0.0
VBPTK:Tectiviridae	36	36	36	1.0	36.0	36.0	1.0	36	0	0.0	36.0	0.0	0.0
VBPTR:Adenoviridae	609	555	555	0.9113300492610837	555.0	555.0	1.0	555	0	0.0	555.0	0.0	0.0
VBPTU:Autolykiviridae	15	0	5	0.0	0.0	5.0	0.0	0	4	1.0	0.0	4.0	1.0
VBPTV:Corticoviridae	6	2	2	0.3333333333333333	2.0	2.0	1.0	2	0	0.0	2.0	0.0	0.0
VBPUU:Undefined	150	129	39	0.86	18.0	39.0	0.46153846153846156	129	21	0.14	0.0	21.0	1.0
VBUUU:Yaraviridae	3	3	3	1.0	3.0	3.0	1.0	3	0	0.0	3.0	0.0	0.0
VHDLH:Matsushitaviridae	6	0	6	0.0	0.0	6.0	0.0	0	0		0.0	0.0
VHDLH:Simuloviridae	9	9	9	1.0	9.0	9.0	1.0	9	0	0.0	9.0	0.0	0.0
VHDLH:Sphaerolipoviridae	12	12	12	1.0	12.0	12.0	1.0	12	0	0.0	12.0	0.0	0.0
VHDLU:Undefined	165	114	88	0.6909090909090909	37.0	88.0	0.42045454545454547	114	51	0.3090909090909091	0.0	51.0	1.0
VUUUU:Undefined	150	139	65	0.9266666666666666	54.0	65.0	0.8307692307692308	139	11	0.07333333333333333	0.0	11.0	1.0
