## Supplementary data 3 for "First community challenge for automated virus taxonomy": Team6-Sub1_lineage.csv

LineageFamily	n_sequences	n_correct_fixed	n_attempted	accuracy_Family_fixed	n_correct_attempted	n_attempted_check	accuracy_Family_attempted	n_TP_fixed	n_FP_fixed	FDR_Family_fixed	n_TP_attempted	n_FP_attempted	FDR_Family_attempted
AZTTL:Lipothrixviridae	30	26	26	0.8666666666666667	26.0	26.0	1.0	26	0	0.0	26.0	0.0	0.0
AZTTL:Rudiviridae	51	46	46	0.9019607843137255	46.0	46.0	1.0	46	0	0.0	46.0	0.0	0.0
AZTTL:Ungulaviridae	3	0	1	0.0	0.0	1.0	0.0	0	1	1.0	0.0	1.0	1.0
AZTTM:Ahmunviridae	3	0	2	0.0	0.0	2.0	0.0	0	2	1.0	0.0	2.0	1.0
AZTTP:Tristromaviridae	9	0	0	0.0				0	0
AZTTU:Undefined	9	9	0	1.0				9	0	0.0
DHPHH:Alloherpesviridae	39	30	31	0.7692307692307693	30.0	31.0	0.967741935483871	30	1	0.03225806451612903	30.0	1.0	0.03225806451612903
DHPHH:Malacoherpesviridae	6	0	4	0.0	0.0	4.0	0.0	0	4	1.0	0.0	4.0	1.0
DHPHH:Orthoherpesviridae	354	303	303	0.8559322033898306	303.0	303.0	1.0	303	0	0.0	303.0	0.0	0.0
DHUCA:Undefined	3	0	3	0.0	0.0	3.0	0.0	0	3	1.0	0.0	3.0	1.0
DHUCC:Crevaviridae	12	0	12	0.0	0.0	12.0	0.0	0	12	1.0	0.0	12.0	1.0
DHUCC:Intestiviridae	54	53	53	0.9814814814814815	53.0	53.0	1.0	53	0	0.0	53.0	0.0	0.0
DHUCC:Steigviridae	45	42	42	0.9333333333333333	42.0	42.0	1.0	42	0	0.0	42.0	0.0	0.0
DHUCC:Suoliviridae	108	108	108	1.0	108.0	108.0	1.0	108	0	0.0	108.0	0.0	0.0
DHUCC:Undefined	6	0	6	0.0	0.0	6.0	0.0	0	6	1.0	0.0	6.0	1.0
DHUCJ:Yangangviridae	9	0	0	0.0				0	0
DHUCJ:Yanlukaviridae	3	0	0	0.0				0	0
DHUCK:Graaviviridae	6	0	2	0.0	0.0	2.0	0.0	0	2	1.0	0.0	2.0	1.0
DHUCK:Haloferuviridae	9	0	4	0.0	0.0	4.0	0.0	0	1	1.0	0.0	1.0	1.0
DHUCK:Pyrstoviridae	3	0	0	0.0				0	0
DHUCK:Shortaselviridae	3	0	0	0.0				0	0
DHUCM:Anaerodiviridae	3	0	1	0.0	0.0	1.0	0.0	0	1	1.0	0.0	1.0	1.0
DHUCM:Aoguangviridae	3	0	2	0.0	0.0	2.0	0.0	0	2	1.0	0.0	2.0	1.0
DHUCM:Leisingerviridae	3	0	0	0.0				0	0
DHUCN:Ahpuchviridae	3	0	0	0.0				0	0
DHUCN:Ekchuahviridae	6	0	3	0.0	0.0	3.0	0.0	0	0		0.0	0.0
DHUCT:Druskaviridae	6	0	5	0.0	0.0	5.0	0.0	0	5	1.0	0.0	5.0	1.0
DHUCT:Hafunaviridae	30	30	30	1.0	30.0	30.0	1.0	30	0	0.0	30.0	0.0	0.0
DHUCT:Halomagnusviridae	6	0	6	0.0	0.0	6.0	0.0	0	6	1.0	0.0	6.0	1.0
DHUCT:Soleiviridae	3	0	2	0.0	0.0	2.0	0.0	0	2	1.0	0.0	2.0	1.0
DHUCU:Ackermannviridae	189	188	188	0.9947089947089947	188.0	188.0	1.0	188	0	0.0	188.0	0.0	0.0
DHUCU:Aggregaviridae	3	0	2	0.0	0.0	2.0	0.0	0	0		0.0	0.0
DHUCU:Aliceevansviridae	378	367	372	0.9708994708994709	367.0	372.0	0.9865591397849462	367	1	0.002717391304347826	367.0	1.0	0.002717391304347826
DHUCU:Arenbergviridae	3	0	3	0.0	0.0	3.0	0.0	0	3	1.0	0.0	3.0	1.0
DHUCU:Assiduviridae	9	0	5	0.0	0.0	5.0	0.0	0	0		0.0	0.0
DHUCU:Autographiviridae	1116	1083	1084	0.9704301075268817	1083.0	1084.0	0.9990774907749077	1083	0	0.0	1083.0	0.0	0.0
DHUCU:Casjensviridae	147	145	145	0.9863945578231292	145.0	145.0	1.0	145	0	0.0	145.0	0.0	0.0
DHUCU:Chaseviridae	45	45	45	1.0	45.0	45.0	1.0	45	0	0.0	45.0	0.0	0.0
DHUCU:Chimalliviridae	99	94	94	0.9494949494949495	94.0	94.0	1.0	94	0	0.0	94.0	0.0	0.0
DHUCU:Demerecviridae	300	295	295	0.9833333333333333	295.0	295.0	1.0	295	0	0.0	295.0	0.0	0.0
DHUCU:Drexlerviridae	339	331	331	0.976401179941003	331.0	331.0	1.0	331	0	0.0	331.0	0.0	0.0
DHUCU:Duneviridae	18	0	5	0.0	0.0	5.0	0.0	0	0		0.0	0.0
DHUCU:Fervensviridae	3	0	0	0.0				0	0
DHUCU:Forsetiviridae	6	0	2	0.0	0.0	2.0	0.0	0	0		0.0	0.0
DHUCU:Fredfastierviridae	9	0	2	0.0	0.0	2.0	0.0	0	0		0.0	0.0
DHUCU:Grimontviridae	30	8	28	0.26666666666666666	8.0	28.0	0.2857142857142857	8	0	0.0	8.0	0.0	0.0
DHUCU:Guelinviridae	30	28	28	0.9333333333333333	28.0	28.0	1.0	28	0	0.0	28.0	0.0	0.0
DHUCU:Helgolandviridae	3	0	0	0.0				0	0
DHUCU:Herelleviridae	345	321	322	0.9304347826086956	321.0	322.0	0.9968944099378882	321	0	0.0	321.0	0.0	0.0
DHUCU:Kleczkowskaviridae	6	0	6	0.0	0.0	6.0	0.0	0	6	1.0	0.0	6.0	1.0
DHUCU:Kyanoviridae	201	191	191	0.9502487562189055	191.0	191.0	1.0	191	0	0.0	191.0	0.0	0.0
DHUCU:Madisaviridae	3	0	0	0.0				0	0
DHUCU:Madridviridae	6	0	5	0.0	0.0	5.0	0.0	0	3	1.0	0.0	3.0	1.0
DHUCU:Mesyanzhinovviridae	60	47	50	0.7833333333333333	47.0	50.0	0.94	47	0	0.0	47.0	0.0	0.0
DHUCU:Molycolviridae	6	0	4	0.0	0.0	4.0	0.0	0	4	1.0	0.0	4.0	1.0
DHUCU:Naomviridae	3	0	3	0.0	0.0	3.0	0.0	0	3	1.0	0.0	3.0	1.0
DHUCU:Orlajensenviridae	33	33	33	1.0	33.0	33.0	1.0	33	0	0.0	33.0	0.0	0.0
DHUCU:Pachyviridae	15	0	13	0.0	0.0	13.0	0.0	0	3	1.0	0.0	3.0	1.0
DHUCU:Peduoviridae	381	374	375	0.9816272965879265	374.0	375.0	0.9973333333333333	374	1	0.0026666666666666666	374.0	1.0	0.0026666666666666666
DHUCU:Pervagoviridae	12	0	11	0.0	0.0	11.0	0.0	0	11	1.0	0.0	11.0	1.0
DHUCU:Pootjesviridae	33	27	27	0.8181818181818182	27.0	27.0	1.0	27	0	0.0	27.0	0.0	0.0
DHUCU:Pungoviridae	3	0	2	0.0	0.0	2.0	0.0	0	1	1.0	0.0	1.0	1.0
DHUCU:Rountreeviridae	114	112	112	0.9824561403508771	112.0	112.0	1.0	112	0	0.0	112.0	0.0	0.0
DHUCU:Saffermanviridae	12	12	12	1.0	12.0	12.0	1.0	12	0	0.0	12.0	0.0	0.0
DHUCU:Salasmaviridae	93	89	89	0.956989247311828	89.0	89.0	1.0	89	0	0.0	89.0	0.0	0.0
DHUCU:Saparoviridae	6	0	2	0.0	0.0	2.0	0.0	0	0		0.0	0.0
DHUCU:Schitoviridae	318	312	312	0.9811320754716981	312.0	312.0	1.0	312	0	0.0	312.0	0.0	0.0
DHUCU:Speroviridae	3	0	0	0.0				0	0
DHUCU:Stanwilliamsviridae	84	82	84	0.9761904761904762	82.0	84.0	0.9761904761904762	82	2	0.023809523809523808	82.0	2.0	0.023809523809523808
DHUCU:Straboviridae	624	580	580	0.9294871794871795	580.0	580.0	1.0	580	0	0.0	580.0	0.0	0.0
DHUCU:Suolaviridae	3	0	0	0.0				0	0
DHUCU:Undefined	7539	6284	6831	0.8335322987133572	5576.0	6831.0	0.8162787293222076	6284	1255	0.1664677012866428	0.0	1255.0	1.0
DHUCU:Verdandiviridae	9	0	0	0.0				0	0
DHUCU:Vertoviridae	15	0	11	0.0	0.0	11.0	0.0	0	6	1.0	0.0	6.0	1.0
DHUCU:Vilmaviridae	81	81	81	1.0	81.0	81.0	1.0	81	0	0.0	81.0	0.0	0.0
DHUCU:Winoviridae	9	2	4	0.2222222222222222	2.0	4.0	0.5	2	0	0.0	2.0	0.0	0.0
DHUCU:Zierdtviridae	78	78	78	1.0	78.0	78.0	1.0	78	0	0.0	78.0	0.0	0.0
DHUCU:Zobellviridae	39	36	38	0.9230769230769231	36.0	38.0	0.9473684210526315	36	1	0.02702702702702703	36.0	1.0	0.02702702702702703
MLHFT:Inoviridae	207	137	137	0.6618357487922706	137.0	137.0	1.0	137	0	0.0	137.0	0.0	0.0
MLHFT:Paulinoviridae	6	0	0	0.0				0	0
MLHFT:Plectroviridae	18	0	0	0.0				0	0
MLHFT:Undefined	150	114	40	0.76	4.0	40.0	0.1	114	36	0.24	0.0	36.0	1.0
MSCAB:Bacilladnaviridae	66	20	20	0.30303030303030304	20.0	20.0	1.0	20	0	0.0	20.0	0.0	0.0
MSCAC:Circoviridae	444	126	126	0.28378378378378377	126.0	126.0	1.0	126	0	0.0	126.0	0.0	0.0
MSCAC:Smacoviridae	249	80	80	0.321285140562249	80.0	80.0	1.0	80	0	0.0	80.0	0.0	0.0
MSCAC:Vilyaviridae	54	17	17	0.3148148148148148	17.0	17.0	1.0	17	0	0.0	17.0	0.0	0.0
MSCAM:Amesuviridae	6	0	0	0.0				0	0
MSCAM:Nanoviridae	555	0	0	0.0				0	0
MSCAR:Naryaviridae	15	5	5	0.3333333333333333	5.0	5.0	1.0	5	0	0.0	5.0	0.0	0.0
MSCAR:Nenyaviridae	18	0	2	0.0	0.0	2.0	0.0	0	2	1.0	0.0	2.0	1.0
MSCAR:Redondoviridae	78	25	25	0.32051282051282054	25.0	25.0	1.0	25	0	0.0	25.0	0.0	0.0
MSCMP:Bidnaviridae	6	0	0	0.0				0	0
MSCPS:Polyomaviridae	351	115	115	0.32763532763532766	115.0	115.0	1.0	115	0	0.0	115.0	0.0	0.0
MSCPZ:Papillomaviridae	1029	707	725	0.6870748299319728	707.0	725.0	0.9751724137931035	707	18	0.02482758620689655	707.0	18.0	0.02482758620689655
MSCQP:Parvoviridae	525	152	152	0.2895238095238095	152.0	152.0	1.0	152	0	0.0	152.0	0.0	0.0
MSCRG:Geminiviridae	2814	904	905	0.3212508884150675	904.0	905.0	0.9988950276243094	904	1	0.0011049723756906078	904.0	1.0	0.0011049723756906078
MSCRG:Genomoviridae	717	234	234	0.3263598326359833	234.0	234.0	1.0	234	0	0.0	234.0	0.0	0.0
MSCUU:Undefined	150	128	22	0.8533333333333334	0.0	22.0	0.0	128	22	0.14666666666666667	0.0	22.0	1.0
MSPMP:Microviridae	210	68	68	0.3238095238095238	68.0	68.0	1.0	68	0	0.0	68.0	0.0	0.0
MTSHH:Pleolipoviridae	48	46	46	0.9583333333333334	46.0	46.0	1.0	46	0	0.0	46.0	0.0	0.0
MTSHU:Undefined	150	102	63	0.68	15.0	63.0	0.23809523809523808	102	48	0.32	0.0	48.0	1.0
RODCG:Alternaviridae	51	0	0	0.0				0	0
RODCG:Botybirnaviridae	6	0	0	0.0				0	0
RODCG:Chrysoviridae	471	2	2	0.004246284501061571	2.0	2.0	1.0	2	0	0.0	2.0	0.0	0.0
RODCG:Giardiaviridae	3	0	0	0.0				0	0
RODCG:Megabirnaviridae	6	0	0	0.0				0	0
RODCG:Monocitiviridae	3	0	0	0.0				0	0
RODCG:Orthototiviridae	18	6	6	0.3333333333333333	6.0	6.0	1.0	6	0	0.0	6.0	0.0	0.0
RODCG:Pseudototiviridae	60	15	15	0.25	15.0	15.0	1.0	15	0	0.0	15.0	0.0	0.0
RODCG:Quadriviridae	27	0	0	0.0				0	0
RODRR:Sedoreoviridae	1266	0	0	0.0				0	0
RODRR:Spinareoviridae	1518	5	5	0.0032938076416337285	5.0	5.0	1.0	5	0	0.0	5.0	0.0	0.0
RODVM:Cystoviridae	63	0	0	0.0				0	0
ROKAH:Alphatetraviridae	18	0	0	0.0				0	0
ROKAH:Benyviridae	39	0	3	0.0	0.0	3.0	0.0	0	3	1.0	0.0	3.0	1.0
ROKAH:Hepeviridae	72	24	24	0.3333333333333333	24.0	24.0	1.0	24	0	0.0	24.0	0.0	0.0
ROKAH:Matonaviridae	12	0	0	0.0				0	0
ROKAM:Bromoviridae	348	25	48	0.07183908045977011	25.0	48.0	0.5208333333333334	25	7	0.21875	25.0	7.0	0.21875
ROKAM:Closteroviridae	204	102	102	0.5	102.0	102.0	1.0	102	0	0.0	102.0	0.0	0.0
ROKAM:Endornaviridae	93	0	0	0.0				0	0
ROKAM:Kitaviridae	87	19	24	0.21839080459770116	19.0	24.0	0.7916666666666666	19	2	0.09523809523809523	19.0	2.0	0.09523809523809523
ROKAM:Mayoviridae	24	0	0	0.0				0	0
ROKAM:Togaviridae	162	61	61	0.3765432098765432	61.0	61.0	1.0	61	0	0.0	61.0	0.0	0.0
ROKAM:Virgaviridae	246	71	80	0.2886178861788618	71.0	80.0	0.8875	71	9	0.1125	71.0	9.0	0.1125
ROKAT:Alphaflexiviridae	198	81	81	0.4090909090909091	81.0	81.0	1.0	81	0	0.0	81.0	0.0	0.0
ROKAT:Betaflexiviridae	411	166	169	0.40389294403892945	166.0	169.0	0.9822485207100592	166	3	0.01775147928994083	166.0	3.0	0.01775147928994083
ROKAT:Deltaflexiviridae	9	0	0	0.0				0	0
ROKAT:Gammaflexiviridae	12	0	0	0.0				0	0
ROKAT:Tymoviridae	120	32	32	0.26666666666666666	32.0	32.0	1.0	32	0	0.0	32.0	0.0	0.0
ROKFA:Flaviviridae	441	37	56	0.08390022675736962	37.0	56.0	0.6607142857142857	37	19	0.3392857142857143	37.0	19.0	0.3392857142857143
ROKMN:Nodaviridae	123	0	0	0.0				0	0
ROKMN:Sinhaliviridae	6	0	0	0.0				0	0
ROKTT:Carmotetraviridae	3	0	0	0.0				0	0
ROKTT:Tombusviridae	291	79	79	0.27147766323024053	79.0	79.0	1.0	79	0	0.0	79.0	0.0	0.0
ROLAW:Narnaviridae	6	0	0	0.0				0	0
ROLHC:Mitoviridae	315	27	27	0.08571428571428572	27.0	27.0	1.0	27	0	0.0	27.0	0.0	0.0
ROLLN:Atkinsviridae	273	89	89	0.326007326007326	89.0	89.0	1.0	89	0	0.0	89.0	0.0	0.0
ROLLN:Duinviridae	18	6	6	0.3333333333333333	6.0	6.0	1.0	6	0	0.0	6.0	0.0	0.0
ROLLN:Fiersviridae	867	286	286	0.32987312572087657	286.0	286.0	1.0	286	0	0.0	286.0	0.0	0.0
ROLLN:Solspiviridae	81	27	27	0.3333333333333333	27.0	27.0	1.0	27	0	0.0	27.0	0.0	0.0
ROLLT:Blumeviridae	87	29	29	0.3333333333333333	29.0	29.0	1.0	29	0	0.0	29.0	0.0	0.0
ROLLT:Steitzviridae	1167	387	389	0.33161953727506427	387.0	389.0	0.9948586118251928	387	0	0.0	387.0	0.0	0.0
ROLLU:Undefined	9	8	2	0.8888888888888888	1.0	2.0	0.5	8	1	0.1111111111111111	0.0	1.0	1.0
ROLMO:Botourmiaviridae	525	62	62	0.1180952380952381	62.0	62.0	1.0	62	0	0.0	62.0	0.0	0.0
RONBE:Cruliviridae	27	0	0	0.0				0	0
RONBE:Fimoviridae	507	0	0	0.0				0	0
RONBE:Hantaviridae	549	9	9	0.01639344262295082	9.0	9.0	1.0	9	0	0.0	9.0	0.0	0.0
RONBE:Peribunyaviridae	1722	10	11	0.005807200929152149	10.0	11.0	0.9090909090909091	10	1	0.09090909090909091	10.0	1.0	0.09090909090909091
RONBE:Phasmaviridae	180	5	5	0.027777777777777776	5.0	5.0	1.0	5	0	0.0	5.0	0.0	0.0
RONBE:Tospoviridae	219	26	45	0.1187214611872146	26.0	45.0	0.5777777777777777	26	19	0.4222222222222222	26.0	19.0	0.4222222222222222
RONBE:Tulasviridae	3	0	0	0.0				0	0
RONBH:Arenaviridae	456	115	116	0.25219298245614036	115.0	116.0	0.9913793103448276	115	1	0.008620689655172414	115.0	1.0	0.008620689655172414
RONBH:Leishbuviridae	9	0	0	0.0				0	0
RONBH:Mypoviridae	9	0	0	0.0				0	0
RONBH:Nairoviridae	513	3	3	0.005847953216374269	3.0	3.0	1.0	3	0	0.0	3.0	0.0	0.0
RONBH:Phenuiviridae	1500	62	96	0.04133333333333333	62.0	96.0	0.6458333333333334	62	34	0.3541666666666667	62.0	34.0	0.3541666666666667
RONBH:Wupedeviridae	9	0	0	0.0				0	0
RONCM:Qinviridae	48	2	2	0.041666666666666664	2.0	2.0	1.0	2	0	0.0	2.0	0.0	0.0
RONIA:Amnoonviridae	30	0	0	0.0				0	0
RONIA:Orthomyxoviridae	276	0	0	0.0				0	0
RONMJ:Aliusviridae	36	22	22	0.6111111111111112	22.0	22.0	1.0	22	0	0.0	22.0	0.0	0.0
RONMJ:Chuviridae	153	40	42	0.26143790849673204	40.0	42.0	0.9523809523809523	40	2	0.047619047619047616	40.0	2.0	0.047619047619047616
RONMJ:Crepuscuviridae	3	0	1	0.0	0.0	1.0	0.0	0	1	1.0	0.0	1.0	1.0
RONMJ:Myriaviridae	3	0	0	0.0				0	0
RONMJ:Natareviridae	3	0	0	0.0				0	0
RONMM:Artoviridae	27	11	11	0.4074074074074074	11.0	11.0	1.0	11	0	0.0	11.0	0.0	0.0
RONMM:Bornaviridae	63	37	37	0.5873015873015873	37.0	37.0	1.0	37	0	0.0	37.0	0.0	0.0
RONMM:Filoviridae	48	32	32	0.6666666666666666	32.0	32.0	1.0	32	0	0.0	32.0	0.0	0.0
RONMM:Lispiviridae	90	48	48	0.5333333333333333	48.0	48.0	1.0	48	0	0.0	48.0	0.0	0.0
RONMM:Mymonaviridae	189	67	67	0.3544973544973545	67.0	67.0	1.0	67	0	0.0	67.0	0.0	0.0
RONMM:Nyamiviridae	69	28	28	0.4057971014492754	28.0	28.0	1.0	28	0	0.0	28.0	0.0	0.0
RONMM:Paramyxoviridae	249	170	172	0.6827309236947792	170.0	172.0	0.9883720930232558	170	2	0.011627906976744186	170.0	2.0	0.011627906976744186
RONMM:Pneumoviridae	15	2	2	0.13333333333333333	2.0	2.0	1.0	2	0	0.0	2.0	0.0	0.0
RONMM:Rhabdoviridae	969	563	569	0.5810113519091847	563.0	569.0	0.9894551845342706	563	0	0.0	563.0	0.0	0.0
RONMM:Sunviridae	3	0	0	0.0				0	0
RONMM:Xinmoviridae	42	19	19	0.4523809523809524	19.0	19.0	1.0	19	0	0.0	19.0	0.0	0.0
RONMN:Aspiviridae	51	0	0	0.0				0	0
RONYG:Yueviridae	12	0	0	0.0				0	0
ROPDD:Amalgaviridae	33	10	10	0.30303030303030304	10.0	10.0	1.0	10	0	0.0	10.0	0.0	0.0
ROPDD:Curvulaviridae	12	0	0	0.0				0	0
ROPDD:Fusariviridae	102	33	33	0.3235294117647059	33.0	33.0	1.0	33	0	0.0	33.0	0.0	0.0
ROPDD:Hypoviridae	129	22	22	0.17054263565891473	22.0	22.0	1.0	22	0	0.0	22.0	0.0	0.0
ROPDD:Partitiviridae	399	0	0	0.0				0	0
ROPDD:Picobirnaviridae	24	0	0	0.0				0	0
ROPPN:Abyssoviridae	3	0	0	0.0				0	0
ROPPN:Arteriviridae	69	39	39	0.5652173913043478	39.0	39.0	1.0	39	0	0.0	39.0	0.0	0.0
ROPPN:Coronaviridae	156	70	71	0.44871794871794873	70.0	71.0	0.9859154929577465	70	1	0.014084507042253521	70.0	1.0	0.014084507042253521
ROPPN:Cremegaviridae	6	0	2	0.0	0.0	2.0	0.0	0	2	1.0	0.0	2.0	1.0
ROPPN:Euroniviridae	9	0	0	0.0				0	0
ROPPN:Gresnaviridae	3	0	1	0.0	0.0	1.0	0.0	0	1	1.0	0.0	1.0	1.0
ROPPN:Medioniviridae	6	0	0	0.0				0	0
ROPPN:Mesoniviridae	42	19	19	0.4523809523809524	19.0	19.0	1.0	19	0	0.0	19.0	0.0	0.0
ROPPN:Mononiviridae	3	0	0	0.0				0	0
ROPPN:Nanghoshaviridae	3	0	0	0.0				0	0
ROPPN:Nanhypoviridae	3	0	0	0.0				0	0
ROPPN:Olifoviridae	3	0	1	0.0	0.0	1.0	0.0	0	1	1.0	0.0	1.0	1.0
ROPPN:Roniviridae	12	2	2	0.16666666666666666	2.0	2.0	1.0	2	0	0.0	2.0	0.0	0.0
ROPPN:Tobaniviridae	63	22	22	0.3492063492063492	22.0	22.0	1.0	22	0	0.0	22.0	0.0	0.0
ROPPP:Caliciviridae	81	33	34	0.4074074074074074	33.0	34.0	0.9705882352941176	33	1	0.029411764705882353	33.0	1.0	0.029411764705882353
ROPPP:Dicistroviridae	48	17	17	0.3541666666666667	17.0	17.0	1.0	17	0	0.0	17.0	0.0	0.0
ROPPP:Iflaviridae	45	2	2	0.044444444444444446	2.0	2.0	1.0	2	0	0.0	2.0	0.0	0.0
ROPPP:Marnaviridae	60	2	3	0.03333333333333333	2.0	3.0	0.6666666666666666	2	1	0.3333333333333333	2.0	1.0	0.3333333333333333
ROPPP:Noraviridae	3	0	0	0.0				0	0
ROPPP:Picornaviridae	1893	434	479	0.22926571579503432	434.0	479.0	0.906054279749478	434	45	0.09394572025052192	434.0	45.0	0.09394572025052192
ROPPP:Polycipiviridae	39	25	25	0.6410256410256411	25.0	25.0	1.0	25	0	0.0	25.0	0.0	0.0
ROPPP:Secoviridae	525	41	42	0.07809523809523809	41.0	42.0	0.9761904761904762	41	1	0.023809523809523808	41.0	1.0	0.023809523809523808
ROPPP:Solinviviridae	6	0	0	0.0				0	0
ROPPS:Alvernaviridae	3	0	0	0.0				0	0
ROPPS:Barnaviridae	3	0	1	0.0	0.0	1.0	0.0	0	1	1.0	0.0	1.0	1.0
ROPPS:Solemoviridae	180	55	55	0.3055555555555556	55.0	55.0	1.0	55	0	0.0	55.0	0.0	0.0
ROPSP:Potyviridae	810	73	75	0.09012345679012346	73.0	75.0	0.9733333333333334	73	2	0.02666666666666667	73.0	2.0	0.02666666666666667
ROPSS:Astroviridae	66	19	19	0.2878787878787879	19.0	19.0	1.0	19	0	0.0	19.0	0.0	0.0
ROPUU:Hadakaviridae	63	0	0	0.0				0	0
ROPUY:Yadokariviridae	39	1	1	0.02564102564102564	1.0	1.0	1.0	1	0	0.0	1.0	0.0	0.0
ROUUU:Birnaviridae	99	0	0	0.0				0	0
ROUUU:Permutotetraviridae	3	0	0	0.0				0	0
RPARB:Hepadnaviridae	123	36	36	0.2926829268292683	36.0	36.0	1.0	36	0	0.0	36.0	0.0	0.0
RPARO:Belpaoviridae	33	8	8	0.24242424242424243	8.0	8.0	1.0	8	0	0.0	8.0	0.0	0.0
RPARO:Caulimoviridae	294	150	150	0.5102040816326531	150.0	150.0	1.0	150	0	0.0	150.0	0.0	0.0
RPARO:Metaviridae	93	36	36	0.3870967741935484	36.0	36.0	1.0	36	0	0.0	36.0	0.0	0.0
RPARO:Pseudoviridae	99	28	29	0.2828282828282828	28.0	29.0	0.9655172413793104	28	1	0.034482758620689655	28.0	1.0	0.034482758620689655
RPARO:Retroviridae	189	77	77	0.4074074074074074	77.0	77.0	1.0	77	0	0.0	77.0	0.0	0.0
RUUUU:Kolmioviridae	45	0	0	0.0				0	0
RUUUU:Polymycoviridae	204	0	0	0.0				0	0
RUUUU:Sarthroviridae	24	0	0	0.0				0	0
RUUUU:Undefined	18	18	0	1.0				18	0	0.0
UUUNL:Baculoviridae	309	252	252	0.8155339805825242	252.0	252.0	1.0	252	0	0.0	252.0	0.0	0.0
UUUNL:Hytrosaviridae	6	0	4	0.0	0.0	4.0	0.0	0	4	1.0	0.0	4.0	1.0
UUUNL:Nudiviridae	42	37	37	0.8809523809523809	37.0	37.0	1.0	37	0	0.0	37.0	0.0	0.0
UUUNU:Nimaviridae	39	33	33	0.8461538461538461	33.0	33.0	1.0	33	0	0.0	33.0	0.0	0.0
UUUNU:Undefined	9	3	6	0.3333333333333333	0.0	6.0	0.0	3	6	0.6666666666666666	0.0	6.0	1.0
UUUUU:Alphasatellitidae	255	0	0	0.0				0	0
UUUUU:Ampullaviridae	9	0	0	0.0				0	0
UUUUU:Anelloviridae	468	135	135	0.28846153846153844	135.0	135.0	1.0	135	0	0.0	135.0	0.0	0.0
UUUUU:Avsunviroidae	15	0	0	0.0				0	0
UUUUU:Bartogtaviriformidae	3	0	3	0.0	0.0	3.0	0.0	0	3	1.0	0.0	3.0	1.0
UUUUU:Bicaudaviridae	3	0	1	0.0	0.0	1.0	0.0	0	1	1.0	0.0	1.0	1.0
UUUUU:Brachygtaviriformidae	3	0	3	0.0	0.0	3.0	0.0	0	3	1.0	0.0	3.0	1.0
UUUUU:Clavaviridae	3	0	0	0.0				0	0
UUUUU:Fuselloviridae	177	27	28	0.15254237288135594	27.0	28.0	0.9642857142857143	27	1	0.03571428571428571	27.0	1.0	0.03571428571428571
UUUUU:Globuloviridae	12	0	0	0.0				0	0
UUUUU:Guttaviridae	3	0	2	0.0	0.0	2.0	0.0	0	2	1.0	0.0	2.0	1.0
UUUUU:Halspiviridae	3	0	0	0.0				0	0
UUUUU:Itzamnaviridae	6	0	0	0.0				0	0
UUUUU:Ovaliviridae	3	0	0	0.0				0	0
UUUUU:Plasmaviridae	3	0	0	0.0				0	0
UUUUU:Polydnaviriformidae	690	11	13	0.015942028985507246	11.0	13.0	0.8461538461538461	11	2	0.15384615384615385	11.0	2.0	0.15384615384615385
UUUUU:Portogloboviridae	6	0	2	0.0	0.0	2.0	0.0	0	2	1.0	0.0	2.0	1.0
UUUUU:Pospiviroidae	117	0	0	0.0				0	0
UUUUU:Rhodogtaviriformidae	12	0	12	0.0	0.0	12.0	0.0	0	12	1.0	0.0	12.0	1.0
UUUUU:Spiraviridae	3	0	0	0.0				0	0
UUUUU:Thaspiviridae	9	0	3	0.0	0.0	3.0	0.0	0	0		0.0	0.0
UUUUU:Tolecusatellitidae	393	0	0	0.0				0	0
UUUUU:Undefined	3	3	0	1.0				3	0	0.0
VBNMA:Phycodnaviridae	36	22	24	0.6111111111111112	22.0	24.0	0.9166666666666666	22	2	0.08333333333333333	22.0	2.0	0.08333333333333333
VBNMI:Allomimiviridae	6	0	6	0.0	0.0	6.0	0.0	0	6	1.0	0.0	6.0	1.0
VBNMI:Mesomimiviridae	9	0	9	0.0	0.0	9.0	0.0	0	9	1.0	0.0	9.0	1.0
VBNMI:Mimiviridae	42	30	30	0.7142857142857143	30.0	30.0	1.0	30	0	0.0	30.0	0.0	0.0
VBNMI:Schizomimiviridae	6	0	6	0.0	0.0	6.0	0.0	0	6	1.0	0.0	6.0	1.0
VBNMP:Ascoviridae	15	0	12	0.0	0.0	12.0	0.0	0	12	1.0	0.0	12.0	1.0
VBNMP:Iridoviridae	162	149	149	0.9197530864197531	149.0	149.0	1.0	149	0	0.0	149.0	0.0	0.0
VBNMP:Marseilleviridae	9	0	9	0.0	0.0	9.0	0.0	0	9	1.0	0.0	9.0	1.0
VBNMU:Mamonoviridae	6	0	6	0.0	0.0	6.0	0.0	0	6	1.0	0.0	6.0	1.0
VBNPA:Asfarviridae	60	59	59	0.9833333333333333	59.0	59.0	1.0	59	0	0.0	59.0	0.0	0.0
VBNPC:Poxviridae	168	150	151	0.8928571428571429	150.0	151.0	0.9933774834437086	150	1	0.006622516556291391	150.0	1.0	0.006622516556291391
VBPAL:Finnlakeviridae	36	0	0	0.0				0	0
VBPML:Maviroviridae	3	0	0	0.0				0	0
VBPML:Undefined	150	132	22	0.88	4.0	22.0	0.18181818181818182	132	18	0.12	0.0	18.0	1.0
VBPMM:Sputniviroviridae	6	0	3	0.0	0.0	3.0	0.0	0	0		0.0	0.0
VBPPO:Adintoviridae	6	0	0	0.0				0	0
VBPPU:Undefined	150	65	89	0.43333333333333335	4.0	89.0	0.0449438202247191	65	85	0.5666666666666667	0.0	85.0	1.0
VBPTA:Skuldviridae	6	0	0	0.0				0	0
VBPTB:Turriviridae	6	0	1	0.0	0.0	1.0	0.0	0	1	1.0	0.0	1.0	1.0
VBPTC:Chaacviridae	9	0	0	0.0				0	0
VBPTK:Tectiviridae	36	31	31	0.8611111111111112	31.0	31.0	1.0	31	0	0.0	31.0	0.0	0.0
VBPTR:Adenoviridae	609	551	551	0.9047619047619048	551.0	551.0	1.0	551	0	0.0	551.0	0.0	0.0
VBPTU:Autolykiviridae	15	1	5	0.06666666666666667	1.0	5.0	0.2	1	0	0.0	1.0	0.0	0.0
VBPTV:Corticoviridae	6	0	2	0.0	0.0	2.0	0.0	0	0		0.0	0.0
VBPUU:Undefined	150	145	19	0.9666666666666667	14.0	19.0	0.7368421052631579	145	5	0.03333333333333333	0.0	5.0	1.0
VBUUU:Yaraviridae	3	0	0	0.0				0	0
VHDLH:Matsushitaviridae	6	0	2	0.0	0.0	2.0	0.0	0	2	1.0	0.0	2.0	1.0
VHDLH:Simuloviridae	9	0	2	0.0	0.0	2.0	0.0	0	2	1.0	0.0	2.0	1.0
VHDLH:Sphaerolipoviridae	12	2	2	0.16666666666666666	2.0	2.0	1.0	2	0	0.0	2.0	0.0	0.0
VHDLU:Undefined	165	144	48	0.8727272727272727	27.0	48.0	0.5625	144	21	0.12727272727272726	0.0	21.0	1.0
VUUUU:Undefined	150	112	45	0.7466666666666667	7.0	45.0	0.15555555555555556	112	38	0.25333333333333335	0.0	38.0	1.0
