## Supplementary data 3 for "First community challenge for automated virus taxonomy": Team7-Sub1_lineage.csv

LineageFamily	n_sequences	n_correct_fixed	n_attempted	accuracy_Family_fixed	n_correct_attempted	n_attempted_check	accuracy_Family_attempted	n_TP_fixed	n_FP_fixed	FDR_Family_fixed	n_TP_attempted	n_FP_attempted	FDR_Family_attempted
AZTTL:Lipothrixviridae	30	30	30	1.0	30.0	30.0	1.0	30	0	0.0	30.0	0.0	0.0
AZTTL:Rudiviridae	51	51	51	1.0	51.0	51.0	1.0	51	0	0.0	51.0	0.0	0.0
AZTTL:Ungulaviridae	3	3	3	1.0	3.0	3.0	1.0	3	0	0.0	3.0	0.0	0.0
AZTTM:Ahmunviridae	3	3	3	1.0	3.0	3.0	1.0	3	0	0.0	3.0	0.0	0.0
AZTTP:Tristromaviridae	9	9	9	1.0	9.0	9.0	1.0	9	0	0.0	9.0	0.0	0.0
AZTTU:Undefined	9	9	0	1.0				9	0	0.0
DHPHH:Alloherpesviridae	39	35	35	0.8974358974358975	35.0	35.0	1.0	35	0	0.0	35.0	0.0	0.0
DHPHH:Malacoherpesviridae	6	6	6	1.0	6.0	6.0	1.0	6	0	0.0	6.0	0.0	0.0
DHPHH:Orthoherpesviridae	354	352	352	0.9943502824858758	352.0	352.0	1.0	352	0	0.0	352.0	0.0	0.0
DHUCA:Undefined	3	3	0	1.0				3	0	0.0
DHUCC:Crevaviridae	12	12	12	1.0	12.0	12.0	1.0	12	0	0.0	12.0	0.0	0.0
DHUCC:Intestiviridae	54	54	54	1.0	54.0	54.0	1.0	54	0	0.0	54.0	0.0	0.0
DHUCC:Steigviridae	45	45	45	1.0	45.0	45.0	1.0	45	0	0.0	45.0	0.0	0.0
DHUCC:Suoliviridae	108	108	108	1.0	108.0	108.0	1.0	108	0	0.0	108.0	0.0	0.0
DHUCC:Undefined	6	6	0	1.0				6	0	0.0
DHUCJ:Yangangviridae	9	9	9	1.0	9.0	9.0	1.0	9	0	0.0	9.0	0.0	0.0
DHUCJ:Yanlukaviridae	3	3	3	1.0	3.0	3.0	1.0	3	0	0.0	3.0	0.0	0.0
DHUCK:Graaviviridae	6	6	6	1.0	6.0	6.0	1.0	6	0	0.0	6.0	0.0	0.0
DHUCK:Haloferuviridae	9	9	9	1.0	9.0	9.0	1.0	9	0	0.0	9.0	0.0	0.0
DHUCK:Pyrstoviridae	3	3	3	1.0	3.0	3.0	1.0	3	0	0.0	3.0	0.0	0.0
DHUCK:Shortaselviridae	3	3	3	1.0	3.0	3.0	1.0	3	0	0.0	3.0	0.0	0.0
DHUCM:Anaerodiviridae	3	3	3	1.0	3.0	3.0	1.0	3	0	0.0	3.0	0.0	0.0
DHUCM:Aoguangviridae	3	3	3	1.0	3.0	3.0	1.0	3	0	0.0	3.0	0.0	0.0
DHUCM:Leisingerviridae	3	3	3	1.0	3.0	3.0	1.0	3	0	0.0	3.0	0.0	0.0
DHUCN:Ahpuchviridae	3	3	3	1.0	3.0	3.0	1.0	3	0	0.0	3.0	0.0	0.0
DHUCN:Ekchuahviridae	6	6	6	1.0	6.0	6.0	1.0	6	0	0.0	6.0	0.0	0.0
DHUCT:Druskaviridae	6	6	6	1.0	6.0	6.0	1.0	6	0	0.0	6.0	0.0	0.0
DHUCT:Hafunaviridae	30	30	30	1.0	30.0	30.0	1.0	30	0	0.0	30.0	0.0	0.0
DHUCT:Halomagnusviridae	6	3	4	0.5	3.0	4.0	0.75	3	0	0.0	3.0	0.0	0.0
DHUCT:Soleiviridae	3	3	3	1.0	3.0	3.0	1.0	3	0	0.0	3.0	0.0	0.0
DHUCU:Ackermannviridae	189	189	189	1.0	189.0	189.0	1.0	189	0	0.0	189.0	0.0	0.0
DHUCU:Aggregaviridae	3	3	3	1.0	3.0	3.0	1.0	3	0	0.0	3.0	0.0	0.0
DHUCU:Aliceevansviridae	378	378	378	1.0	378.0	378.0	1.0	378	0	0.0	378.0	0.0	0.0
DHUCU:Arenbergviridae	3	3	3	1.0	3.0	3.0	1.0	3	0	0.0	3.0	0.0	0.0
DHUCU:Assiduviridae	9	9	9	1.0	9.0	9.0	1.0	9	0	0.0	9.0	0.0	0.0
DHUCU:Autographiviridae	1116	1116	1116	1.0	1116.0	1116.0	1.0	1116	0	0.0	1116.0	0.0	0.0
DHUCU:Casjensviridae	147	147	147	1.0	147.0	147.0	1.0	147	0	0.0	147.0	0.0	0.0
DHUCU:Chaseviridae	45	45	45	1.0	45.0	45.0	1.0	45	0	0.0	45.0	0.0	0.0
DHUCU:Chimalliviridae	99	99	99	1.0	99.0	99.0	1.0	99	0	0.0	99.0	0.0	0.0
DHUCU:Demerecviridae	300	300	300	1.0	300.0	300.0	1.0	300	0	0.0	300.0	0.0	0.0
DHUCU:Drexlerviridae	339	339	339	1.0	339.0	339.0	1.0	339	0	0.0	339.0	0.0	0.0
DHUCU:Duneviridae	18	18	18	1.0	18.0	18.0	1.0	18	0	0.0	18.0	0.0	0.0
DHUCU:Fervensviridae	3	3	3	1.0	3.0	3.0	1.0	3	0	0.0	3.0	0.0	0.0
DHUCU:Forsetiviridae	6	6	6	1.0	6.0	6.0	1.0	6	0	0.0	6.0	0.0	0.0
DHUCU:Fredfastierviridae	9	6	6	0.6666666666666666	6.0	6.0	1.0	6	0	0.0	6.0	0.0	0.0
DHUCU:Grimontviridae	30	30	30	1.0	30.0	30.0	1.0	30	0	0.0	30.0	0.0	0.0
DHUCU:Guelinviridae	30	30	30	1.0	30.0	30.0	1.0	30	0	0.0	30.0	0.0	0.0
DHUCU:Helgolandviridae	3	3	3	1.0	3.0	3.0	1.0	3	0	0.0	3.0	0.0	0.0
DHUCU:Herelleviridae	345	345	345	1.0	345.0	345.0	1.0	345	0	0.0	345.0	0.0	0.0
DHUCU:Kleczkowskaviridae	6	6	6	1.0	6.0	6.0	1.0	6	0	0.0	6.0	0.0	0.0
DHUCU:Kyanoviridae	201	201	201	1.0	201.0	201.0	1.0	201	0	0.0	201.0	0.0	0.0
DHUCU:Madisaviridae	3	3	3	1.0	3.0	3.0	1.0	3	0	0.0	3.0	0.0	0.0
DHUCU:Madridviridae	6	6	6	1.0	6.0	6.0	1.0	6	0	0.0	6.0	0.0	0.0
DHUCU:Mesyanzhinovviridae	60	57	57	0.95	57.0	57.0	1.0	57	0	0.0	57.0	0.0	0.0
DHUCU:Molycolviridae	6	6	6	1.0	6.0	6.0	1.0	6	0	0.0	6.0	0.0	0.0
DHUCU:Naomviridae	3	3	3	1.0	3.0	3.0	1.0	3	0	0.0	3.0	0.0	0.0
DHUCU:Orlajensenviridae	33	33	33	1.0	33.0	33.0	1.0	33	0	0.0	33.0	0.0	0.0
DHUCU:Pachyviridae	15	15	15	1.0	15.0	15.0	1.0	15	0	0.0	15.0	0.0	0.0
DHUCU:Peduoviridae	381	372	372	0.9763779527559056	372.0	372.0	1.0	372	0	0.0	372.0	0.0	0.0
DHUCU:Pervagoviridae	12	6	6	0.5	6.0	6.0	1.0	6	0	0.0	6.0	0.0	0.0
DHUCU:Pootjesviridae	33	33	33	1.0	33.0	33.0	1.0	33	0	0.0	33.0	0.0	0.0
DHUCU:Pungoviridae	3	3	3	1.0	3.0	3.0	1.0	3	0	0.0	3.0	0.0	0.0
DHUCU:Rountreeviridae	114	114	114	1.0	114.0	114.0	1.0	114	0	0.0	114.0	0.0	0.0
DHUCU:Saffermanviridae	12	12	12	1.0	12.0	12.0	1.0	12	0	0.0	12.0	0.0	0.0
DHUCU:Salasmaviridae	93	93	93	1.0	93.0	93.0	1.0	93	0	0.0	93.0	0.0	0.0
DHUCU:Saparoviridae	6	6	6	1.0	6.0	6.0	1.0	6	0	0.0	6.0	0.0	0.0
DHUCU:Schitoviridae	318	318	318	1.0	318.0	318.0	1.0	318	0	0.0	318.0	0.0	0.0
DHUCU:Speroviridae	3	3	3	1.0	3.0	3.0	1.0	3	0	0.0	3.0	0.0	0.0
DHUCU:Stanwilliamsviridae	84	81	81	0.9642857142857143	81.0	81.0	1.0	81	0	0.0	81.0	0.0	0.0
DHUCU:Straboviridae	624	624	624	1.0	624.0	624.0	1.0	624	0	0.0	624.0	0.0	0.0
DHUCU:Suolaviridae	3	3	3	1.0	3.0	3.0	1.0	3	0	0.0	3.0	0.0	0.0
DHUCU:Undefined	7539	7538	6671	0.9998673564133174	6670.0	6671.0	0.9998500974366662	7538	1	0.00013264358668258389	0.0	1.0	1.0
DHUCU:Verdandiviridae	9	9	9	1.0	9.0	9.0	1.0	9	0	0.0	9.0	0.0	0.0
DHUCU:Vertoviridae	15	13	13	0.8666666666666667	13.0	13.0	1.0	13	0	0.0	13.0	0.0	0.0
DHUCU:Vilmaviridae	81	81	81	1.0	81.0	81.0	1.0	81	0	0.0	81.0	0.0	0.0
DHUCU:Winoviridae	9	9	9	1.0	9.0	9.0	1.0	9	0	0.0	9.0	0.0	0.0
DHUCU:Zierdtviridae	78	78	78	1.0	78.0	78.0	1.0	78	0	0.0	78.0	0.0	0.0
DHUCU:Zobellviridae	39	33	33	0.8461538461538461	33.0	33.0	1.0	33	0	0.0	33.0	0.0	0.0
MLHFT:Inoviridae	207	207	207	1.0	207.0	207.0	1.0	207	0	0.0	207.0	0.0	0.0
MLHFT:Paulinoviridae	6	6	6	1.0	6.0	6.0	1.0	6	0	0.0	6.0	0.0	0.0
MLHFT:Plectroviridae	18	18	18	1.0	18.0	18.0	1.0	18	0	0.0	18.0	0.0	0.0
MLHFT:Undefined	150	150	0	1.0				150	0	0.0
MSCAB:Bacilladnaviridae	66	66	66	1.0	66.0	66.0	1.0	66	0	0.0	66.0	0.0	0.0
MSCAC:Circoviridae	444	396	396	0.8918918918918919	396.0	396.0	1.0	396	0	0.0	396.0	0.0	0.0
MSCAC:Smacoviridae	249	245	245	0.9839357429718876	245.0	245.0	1.0	245	0	0.0	245.0	0.0	0.0
MSCAC:Vilyaviridae	54	52	52	0.9629629629629629	52.0	52.0	1.0	52	0	0.0	52.0	0.0	0.0
MSCAM:Amesuviridae	6	6	6	1.0	6.0	6.0	1.0	6	0	0.0	6.0	0.0	0.0
MSCAM:Nanoviridae	555	407	407	0.7333333333333333	407.0	407.0	1.0	407	0	0.0	407.0	0.0	0.0
MSCAR:Naryaviridae	15	12	12	0.8	12.0	12.0	1.0	12	0	0.0	12.0	0.0	0.0
MSCAR:Nenyaviridae	18	13	13	0.7222222222222222	13.0	13.0	1.0	13	0	0.0	13.0	0.0	0.0
MSCAR:Redondoviridae	78	77	77	0.9871794871794872	77.0	77.0	1.0	77	0	0.0	77.0	0.0	0.0
MSCMP:Bidnaviridae	6	6	6	1.0	6.0	6.0	1.0	6	0	0.0	6.0	0.0	0.0
MSCPS:Polyomaviridae	351	350	350	0.9971509971509972	350.0	350.0	1.0	350	0	0.0	350.0	0.0	0.0
MSCPZ:Papillomaviridae	1029	1028	1028	0.9990281827016521	1028.0	1028.0	1.0	1028	0	0.0	1028.0	0.0	0.0
MSCQP:Parvoviridae	525	521	521	0.9923809523809524	521.0	521.0	1.0	521	0	0.0	521.0	0.0	0.0
MSCRG:Geminiviridae	2814	2730	2730	0.9701492537313433	2730.0	2730.0	1.0	2730	0	0.0	2730.0	0.0	0.0
MSCRG:Genomoviridae	717	677	677	0.9442119944211994	677.0	677.0	1.0	677	0	0.0	677.0	0.0	0.0
MSCUU:Undefined	150	150	0	1.0				150	0	0.0
MSPMP:Microviridae	210	60	60	0.2857142857142857	60.0	60.0	1.0	60	0	0.0	60.0	0.0	0.0
MTSHH:Pleolipoviridae	48	48	48	1.0	48.0	48.0	1.0	48	0	0.0	48.0	0.0	0.0
MTSHU:Undefined	150	149	1	0.9933333333333333	0.0	1.0	0.0	149	1	0.006666666666666667	0.0	1.0	1.0
RODCG:Alternaviridae	51	51	51	1.0	51.0	51.0	1.0	51	0	0.0	51.0	0.0	0.0
RODCG:Botybirnaviridae	6	6	6	1.0	6.0	6.0	1.0	6	0	0.0	6.0	0.0	0.0
RODCG:Chrysoviridae	471	463	463	0.9830148619957537	463.0	463.0	1.0	463	0	0.0	463.0	0.0	0.0
RODCG:Giardiaviridae	3	3	3	1.0	3.0	3.0	1.0	3	0	0.0	3.0	0.0	0.0
RODCG:Megabirnaviridae	6	6	6	1.0	6.0	6.0	1.0	6	0	0.0	6.0	0.0	0.0
RODCG:Monocitiviridae	3	3	3	1.0	3.0	3.0	1.0	3	0	0.0	3.0	0.0	0.0
RODCG:Orthototiviridae	18	18	18	1.0	18.0	18.0	1.0	18	0	0.0	18.0	0.0	0.0
RODCG:Pseudototiviridae	60	60	60	1.0	60.0	60.0	1.0	60	0	0.0	60.0	0.0	0.0
RODCG:Quadriviridae	27	27	27	1.0	27.0	27.0	1.0	27	0	0.0	27.0	0.0	0.0
RODRR:Sedoreoviridae	1266	1066	1066	0.8420221169036335	1066.0	1066.0	1.0	1066	0	0.0	1066.0	0.0	0.0
RODRR:Spinareoviridae	1518	1330	1330	0.8761528326745718	1330.0	1330.0	1.0	1330	0	0.0	1330.0	0.0	0.0
RODVM:Cystoviridae	63	63	63	1.0	63.0	63.0	1.0	63	0	0.0	63.0	0.0	0.0
ROKAH:Alphatetraviridae	18	18	18	1.0	18.0	18.0	1.0	18	0	0.0	18.0	0.0	0.0
ROKAH:Benyviridae	39	38	38	0.9743589743589743	38.0	38.0	1.0	38	0	0.0	38.0	0.0	0.0
ROKAH:Hepeviridae	72	72	72	1.0	72.0	72.0	1.0	72	0	0.0	72.0	0.0	0.0
ROKAH:Matonaviridae	12	12	12	1.0	12.0	12.0	1.0	12	0	0.0	12.0	0.0	0.0
ROKAM:Bromoviridae	348	339	339	0.9741379310344828	339.0	339.0	1.0	339	0	0.0	339.0	0.0	0.0
ROKAM:Closteroviridae	204	204	204	1.0	204.0	204.0	1.0	204	0	0.0	204.0	0.0	0.0
ROKAM:Endornaviridae	93	93	93	1.0	93.0	93.0	1.0	93	0	0.0	93.0	0.0	0.0
ROKAM:Kitaviridae	87	86	86	0.9885057471264368	86.0	86.0	1.0	86	0	0.0	86.0	0.0	0.0
ROKAM:Mayoviridae	24	24	24	1.0	24.0	24.0	1.0	24	0	0.0	24.0	0.0	0.0
ROKAM:Togaviridae	162	159	159	0.9814814814814815	159.0	159.0	1.0	159	0	0.0	159.0	0.0	0.0
ROKAM:Virgaviridae	246	243	243	0.9878048780487805	243.0	243.0	1.0	243	0	0.0	243.0	0.0	0.0
ROKAT:Alphaflexiviridae	198	194	194	0.9797979797979798	194.0	194.0	1.0	194	0	0.0	194.0	0.0	0.0
ROKAT:Betaflexiviridae	411	402	402	0.9781021897810219	402.0	402.0	1.0	402	0	0.0	402.0	0.0	0.0
ROKAT:Deltaflexiviridae	9	9	9	1.0	9.0	9.0	1.0	9	0	0.0	9.0	0.0	0.0
ROKAT:Gammaflexiviridae	12	12	12	1.0	12.0	12.0	1.0	12	0	0.0	12.0	0.0	0.0
ROKAT:Tymoviridae	120	113	113	0.9416666666666667	113.0	113.0	1.0	113	0	0.0	113.0	0.0	0.0
ROKFA:Flaviviridae	441	424	424	0.9614512471655329	424.0	424.0	1.0	424	0	0.0	424.0	0.0	0.0
ROKMN:Nodaviridae	123	108	108	0.8780487804878049	108.0	108.0	1.0	108	0	0.0	108.0	0.0	0.0
ROKMN:Sinhaliviridae	6	6	6	1.0	6.0	6.0	1.0	6	0	0.0	6.0	0.0	0.0
ROKTT:Carmotetraviridae	3	3	3	1.0	3.0	3.0	1.0	3	0	0.0	3.0	0.0	0.0
ROKTT:Tombusviridae	291	286	286	0.9828178694158075	286.0	286.0	1.0	286	0	0.0	286.0	0.0	0.0
ROLAW:Narnaviridae	6	6	6	1.0	6.0	6.0	1.0	6	0	0.0	6.0	0.0	0.0
ROLHC:Mitoviridae	315	311	311	0.9873015873015873	311.0	311.0	1.0	311	0	0.0	311.0	0.0	0.0
ROLLN:Atkinsviridae	273	273	273	1.0	273.0	273.0	1.0	273	0	0.0	273.0	0.0	0.0
ROLLN:Duinviridae	18	18	18	1.0	18.0	18.0	1.0	18	0	0.0	18.0	0.0	0.0
ROLLN:Fiersviridae	867	865	865	0.9976931949250288	865.0	865.0	1.0	865	0	0.0	865.0	0.0	0.0
ROLLN:Solspiviridae	81	80	80	0.9876543209876543	80.0	80.0	1.0	80	0	0.0	80.0	0.0	0.0
ROLLT:Blumeviridae	87	87	87	1.0	87.0	87.0	1.0	87	0	0.0	87.0	0.0	0.0
ROLLT:Steitzviridae	1167	1163	1163	0.9965724078834619	1163.0	1163.0	1.0	1163	0	0.0	1163.0	0.0	0.0
ROLLU:Undefined	9	9	9	1.0	9.0	9.0	1.0	9	0	0.0	0.0	0.0
ROLMO:Botourmiaviridae	525	506	506	0.9638095238095238	506.0	506.0	1.0	506	0	0.0	506.0	0.0	0.0
RONBE:Cruliviridae	27	22	22	0.8148148148148148	22.0	22.0	1.0	22	0	0.0	22.0	0.0	0.0
RONBE:Fimoviridae	507	444	447	0.8757396449704142	444.0	447.0	0.9932885906040269	444	3	0.006711409395973154	444.0	3.0	0.006711409395973154
RONBE:Hantaviridae	549	506	506	0.9216757741347905	506.0	506.0	1.0	506	0	0.0	506.0	0.0	0.0
RONBE:Peribunyaviridae	1722	1540	1543	0.8943089430894309	1540.0	1543.0	0.9980557355800389	1540	3	0.0019442644199611147	1540.0	3.0	0.0019442644199611147
RONBE:Phasmaviridae	180	172	172	0.9555555555555556	172.0	172.0	1.0	172	0	0.0	172.0	0.0	0.0
RONBE:Tospoviridae	219	216	216	0.9863013698630136	216.0	216.0	1.0	216	0	0.0	216.0	0.0	0.0
RONBE:Tulasviridae	3	3	3	1.0	3.0	3.0	1.0	3	0	0.0	3.0	0.0	0.0
RONBH:Arenaviridae	456	452	452	0.9912280701754386	452.0	452.0	1.0	452	0	0.0	452.0	0.0	0.0
RONBH:Leishbuviridae	9	8	8	0.8888888888888888	8.0	8.0	1.0	8	0	0.0	8.0	0.0	0.0
RONBH:Mypoviridae	9	9	9	1.0	9.0	9.0	1.0	9	0	0.0	9.0	0.0	0.0
RONBH:Nairoviridae	513	500	500	0.9746588693957114	500.0	500.0	1.0	500	0	0.0	500.0	0.0	0.0
RONBH:Phenuiviridae	1500	1416	1416	0.944	1416.0	1416.0	1.0	1416	0	0.0	1416.0	0.0	0.0
RONBH:Wupedeviridae	9	9	9	1.0	9.0	9.0	1.0	9	0	0.0	9.0	0.0	0.0
RONCM:Qinviridae	48	44	44	0.9166666666666666	44.0	44.0	1.0	44	0	0.0	44.0	0.0	0.0
RONIA:Amnoonviridae	30	22	22	0.7333333333333333	22.0	22.0	1.0	22	0	0.0	22.0	0.0	0.0
RONIA:Orthomyxoviridae	276	244	244	0.8840579710144928	244.0	244.0	1.0	244	0	0.0	244.0	0.0	0.0
RONMJ:Aliusviridae	36	36	36	1.0	36.0	36.0	1.0	36	0	0.0	36.0	0.0	0.0
RONMJ:Chuviridae	153	152	152	0.9934640522875817	152.0	152.0	1.0	152	0	0.0	152.0	0.0	0.0
RONMJ:Crepuscuviridae	3	3	3	1.0	3.0	3.0	1.0	3	0	0.0	3.0	0.0	0.0
RONMJ:Myriaviridae	3	3	3	1.0	3.0	3.0	1.0	3	0	0.0	3.0	0.0	0.0
RONMJ:Natareviridae	3	3	3	1.0	3.0	3.0	1.0	3	0	0.0	3.0	0.0	0.0
RONMM:Artoviridae	27	27	27	1.0	27.0	27.0	1.0	27	0	0.0	27.0	0.0	0.0
RONMM:Bornaviridae	63	63	63	1.0	63.0	63.0	1.0	63	0	0.0	63.0	0.0	0.0
RONMM:Filoviridae	48	48	48	1.0	48.0	48.0	1.0	48	0	0.0	48.0	0.0	0.0
RONMM:Lispiviridae	90	90	90	1.0	90.0	90.0	1.0	90	0	0.0	90.0	0.0	0.0
RONMM:Mymonaviridae	189	189	189	1.0	189.0	189.0	1.0	189	0	0.0	189.0	0.0	0.0
RONMM:Nyamiviridae	69	68	68	0.9855072463768116	68.0	68.0	1.0	68	0	0.0	68.0	0.0	0.0
RONMM:Paramyxoviridae	249	249	249	1.0	249.0	249.0	1.0	249	0	0.0	249.0	0.0	0.0
RONMM:Pneumoviridae	15	15	15	1.0	15.0	15.0	1.0	15	0	0.0	15.0	0.0	0.0
RONMM:Rhabdoviridae	969	967	967	0.9979360165118679	967.0	967.0	1.0	967	0	0.0	967.0	0.0	0.0
RONMM:Sunviridae	3	3	3	1.0	3.0	3.0	1.0	3	0	0.0	3.0	0.0	0.0
RONMM:Xinmoviridae	42	42	42	1.0	42.0	42.0	1.0	42	0	0.0	42.0	0.0	0.0
RONMN:Aspiviridae	51	46	46	0.9019607843137255	46.0	46.0	1.0	46	0	0.0	46.0	0.0	0.0
RONYG:Yueviridae	12	12	12	1.0	12.0	12.0	1.0	12	0	0.0	12.0	0.0	0.0
ROPDD:Amalgaviridae	33	29	29	0.8787878787878788	29.0	29.0	1.0	29	0	0.0	29.0	0.0	0.0
ROPDD:Curvulaviridae	12	11	11	0.9166666666666666	11.0	11.0	1.0	11	0	0.0	11.0	0.0	0.0
ROPDD:Fusariviridae	102	102	102	1.0	102.0	102.0	1.0	102	0	0.0	102.0	0.0	0.0
ROPDD:Hypoviridae	129	129	129	1.0	129.0	129.0	1.0	129	0	0.0	129.0	0.0	0.0
ROPDD:Partitiviridae	399	360	360	0.9022556390977443	360.0	360.0	1.0	360	0	0.0	360.0	0.0	0.0
ROPDD:Picobirnaviridae	24	21	21	0.875	21.0	21.0	1.0	21	0	0.0	21.0	0.0	0.0
ROPPN:Abyssoviridae	3	3	3	1.0	3.0	3.0	1.0	3	0	0.0	3.0	0.0	0.0
ROPPN:Arteriviridae	69	66	66	0.9565217391304348	66.0	66.0	1.0	66	0	0.0	66.0	0.0	0.0
ROPPN:Coronaviridae	156	156	156	1.0	156.0	156.0	1.0	156	0	0.0	156.0	0.0	0.0
ROPPN:Cremegaviridae	6	6	6	1.0	6.0	6.0	1.0	6	0	0.0	6.0	0.0	0.0
ROPPN:Euroniviridae	9	9	9	1.0	9.0	9.0	1.0	9	0	0.0	9.0	0.0	0.0
ROPPN:Gresnaviridae	3	3	3	1.0	3.0	3.0	1.0	3	0	0.0	3.0	0.0	0.0
ROPPN:Medioniviridae	6	6	6	1.0	6.0	6.0	1.0	6	0	0.0	6.0	0.0	0.0
ROPPN:Mesoniviridae	42	42	42	1.0	42.0	42.0	1.0	42	0	0.0	42.0	0.0	0.0
ROPPN:Mononiviridae	3	3	3	1.0	3.0	3.0	1.0	3	0	0.0	3.0	0.0	0.0
ROPPN:Nanghoshaviridae	3	3	3	1.0	3.0	3.0	1.0	3	0	0.0	3.0	0.0	0.0
ROPPN:Nanhypoviridae	3	3	3	1.0	3.0	3.0	1.0	3	0	0.0	3.0	0.0	0.0
ROPPN:Olifoviridae	3	3	3	1.0	3.0	3.0	1.0	3	0	0.0	3.0	0.0	0.0
ROPPN:Roniviridae	12	12	12	1.0	12.0	12.0	1.0	12	0	0.0	12.0	0.0	0.0
ROPPN:Tobaniviridae	63	63	63	1.0	63.0	63.0	1.0	63	0	0.0	63.0	0.0	0.0
ROPPP:Caliciviridae	81	81	81	1.0	81.0	81.0	1.0	81	0	0.0	81.0	0.0	0.0
ROPPP:Dicistroviridae	48	48	48	1.0	48.0	48.0	1.0	48	0	0.0	48.0	0.0	0.0
ROPPP:Iflaviridae	45	45	45	1.0	45.0	45.0	1.0	45	0	0.0	45.0	0.0	0.0
ROPPP:Marnaviridae	60	57	57	0.95	57.0	57.0	1.0	57	0	0.0	57.0	0.0	0.0
ROPPP:Noraviridae	3	3	3	1.0	3.0	3.0	1.0	3	0	0.0	3.0	0.0	0.0
ROPPP:Picornaviridae	1893	1822	1822	0.9624933967247755	1822.0	1822.0	1.0	1822	0	0.0	1822.0	0.0	0.0
ROPPP:Polycipiviridae	39	39	39	1.0	39.0	39.0	1.0	39	0	0.0	39.0	0.0	0.0
ROPPP:Secoviridae	525	517	517	0.9847619047619047	517.0	517.0	1.0	517	0	0.0	517.0	0.0	0.0
ROPPP:Solinviviridae	6	6	6	1.0	6.0	6.0	1.0	6	0	0.0	6.0	0.0	0.0
ROPPS:Alvernaviridae	3	3	3	1.0	3.0	3.0	1.0	3	0	0.0	3.0	0.0	0.0
ROPPS:Barnaviridae	3	3	3	1.0	3.0	3.0	1.0	3	0	0.0	3.0	0.0	0.0
ROPPS:Solemoviridae	180	178	178	0.9888888888888889	178.0	178.0	1.0	178	0	0.0	178.0	0.0	0.0
ROPSP:Potyviridae	810	793	793	0.9790123456790123	793.0	793.0	1.0	793	0	0.0	793.0	0.0	0.0
ROPSS:Astroviridae	66	66	66	1.0	66.0	66.0	1.0	66	0	0.0	66.0	0.0	0.0
ROPUU:Hadakaviridae	63	48	48	0.7619047619047619	48.0	48.0	1.0	48	0	0.0	48.0	0.0	0.0
ROPUY:Yadokariviridae	39	39	39	1.0	39.0	39.0	1.0	39	0	0.0	39.0	0.0	0.0
ROUUU:Birnaviridae	99	95	95	0.9595959595959596	95.0	95.0	1.0	95	0	0.0	95.0	0.0	0.0
ROUUU:Permutotetraviridae	3	3	3	1.0	3.0	3.0	1.0	3	0	0.0	3.0	0.0	0.0
RPARB:Hepadnaviridae	123	122	122	0.991869918699187	122.0	122.0	1.0	122	0	0.0	122.0	0.0	0.0
RPARO:Belpaoviridae	33	33	33	1.0	33.0	33.0	1.0	33	0	0.0	33.0	0.0	0.0
RPARO:Caulimoviridae	294	291	291	0.9897959183673469	291.0	291.0	1.0	291	0	0.0	291.0	0.0	0.0
RPARO:Metaviridae	93	91	91	0.978494623655914	91.0	91.0	1.0	91	0	0.0	91.0	0.0	0.0
RPARO:Pseudoviridae	99	99	99	1.0	99.0	99.0	1.0	99	0	0.0	99.0	0.0	0.0
RPARO:Retroviridae	189	183	183	0.9682539682539683	183.0	183.0	1.0	183	0	0.0	183.0	0.0	0.0
RUUUU:Kolmioviridae	45	37	37	0.8222222222222222	37.0	37.0	1.0	37	0	0.0	37.0	0.0	0.0
RUUUU:Polymycoviridae	204	180	180	0.8823529411764706	180.0	180.0	1.0	180	0	0.0	180.0	0.0	0.0
RUUUU:Sarthroviridae	24	16	16	0.6666666666666666	16.0	16.0	1.0	16	0	0.0	16.0	0.0	0.0
RUUUU:Undefined	18	18	11	1.0	11.0	11.0	1.0	18	0	0.0	0.0	0.0
UUUNL:Baculoviridae	309	307	307	0.9935275080906149	307.0	307.0	1.0	307	0	0.0	307.0	0.0	0.0
UUUNL:Hytrosaviridae	6	6	6	1.0	6.0	6.0	1.0	6	0	0.0	6.0	0.0	0.0
UUUNL:Nudiviridae	42	42	42	1.0	42.0	42.0	1.0	42	0	0.0	42.0	0.0	0.0
UUUNU:Nimaviridae	39	39	39	1.0	39.0	39.0	1.0	39	0	0.0	39.0	0.0	0.0
UUUNU:Undefined	9	9	0	1.0				9	0	0.0
UUUUU:Alphasatellitidae	255	196	196	0.7686274509803922	196.0	196.0	1.0	196	0	0.0	196.0	0.0	0.0
UUUUU:Ampullaviridae	9	9	9	1.0	9.0	9.0	1.0	9	0	0.0	9.0	0.0	0.0
UUUUU:Anelloviridae	468	456	456	0.9743589743589743	456.0	456.0	1.0	456	0	0.0	456.0	0.0	0.0
UUUUU:Avsunviroidae	15	6	6	0.4	6.0	6.0	1.0	6	0	0.0	6.0	0.0	0.0
UUUUU:Bartogtaviriformidae	3	2	3	0.6666666666666666	2.0	3.0	0.6666666666666666	2	1	0.3333333333333333	2.0	1.0	0.3333333333333333
UUUUU:Bicaudaviridae	3	3	3	1.0	3.0	3.0	1.0	3	0	0.0	3.0	0.0	0.0
UUUUU:Brachygtaviriformidae	3	1	3	0.3333333333333333	1.0	3.0	0.3333333333333333	1	0	0.0	1.0	0.0	0.0
UUUUU:Clavaviridae	3	3	3	1.0	3.0	3.0	1.0	3	0	0.0	3.0	0.0	0.0
UUUUU:Fuselloviridae	177	27	27	0.15254237288135594	27.0	27.0	1.0	27	0	0.0	27.0	0.0	0.0
UUUUU:Globuloviridae	12	12	12	1.0	12.0	12.0	1.0	12	0	0.0	12.0	0.0	0.0
UUUUU:Guttaviridae	3	3	3	1.0	3.0	3.0	1.0	3	0	0.0	3.0	0.0	0.0
UUUUU:Halspiviridae	3	3	3	1.0	3.0	3.0	1.0	3	0	0.0	3.0	0.0	0.0
UUUUU:Itzamnaviridae	6	6	6	1.0	6.0	6.0	1.0	6	0	0.0	6.0	0.0	0.0
UUUUU:Ovaliviridae	3	3	3	1.0	3.0	3.0	1.0	3	0	0.0	3.0	0.0	0.0
UUUUU:Plasmaviridae	3	3	3	1.0	3.0	3.0	1.0	3	0	0.0	3.0	0.0	0.0
UUUUU:Polydnaviriformidae	690	0	0	0.0				0	0
UUUUU:Portogloboviridae	6	6	6	1.0	6.0	6.0	1.0	6	0	0.0	6.0	0.0	0.0
UUUUU:Pospiviroidae	117	43	43	0.36752136752136755	43.0	43.0	1.0	43	0	0.0	43.0	0.0	0.0
UUUUU:Rhodogtaviriformidae	12	12	12	1.0	12.0	12.0	1.0	12	0	0.0	12.0	0.0	0.0
UUUUU:Spiraviridae	3	3	3	1.0	3.0	3.0	1.0	3	0	0.0	3.0	0.0	0.0
UUUUU:Thaspiviridae	9	9	9	1.0	9.0	9.0	1.0	9	0	0.0	9.0	0.0	0.0
UUUUU:Tolecusatellitidae	393	308	308	0.7837150127226463	308.0	308.0	1.0	308	0	0.0	308.0	0.0	0.0
UUUUU:Undefined	3	3	3	1.0	3.0	3.0	1.0	3	0	0.0	0.0	0.0
VBNMA:Phycodnaviridae	36	32	32	0.8888888888888888	32.0	32.0	1.0	32	0	0.0	32.0	0.0	0.0
VBNMI:Allomimiviridae	6	6	6	1.0	6.0	6.0	1.0	6	0	0.0	6.0	0.0	0.0
VBNMI:Mesomimiviridae	9	9	9	1.0	9.0	9.0	1.0	9	0	0.0	9.0	0.0	0.0
VBNMI:Mimiviridae	42	42	42	1.0	42.0	42.0	1.0	42	0	0.0	42.0	0.0	0.0
VBNMI:Schizomimiviridae	6	6	6	1.0	6.0	6.0	1.0	6	0	0.0	6.0	0.0	0.0
VBNMP:Ascoviridae	15	15	15	1.0	15.0	15.0	1.0	15	0	0.0	15.0	0.0	0.0
VBNMP:Iridoviridae	162	160	160	0.9876543209876543	160.0	160.0	1.0	160	0	0.0	160.0	0.0	0.0
VBNMP:Marseilleviridae	9	9	9	1.0	9.0	9.0	1.0	9	0	0.0	9.0	0.0	0.0
VBNMU:Mamonoviridae	6	6	6	1.0	6.0	6.0	1.0	6	0	0.0	6.0	0.0	0.0
VBNPA:Asfarviridae	60	60	60	1.0	60.0	60.0	1.0	60	0	0.0	60.0	0.0	0.0
VBNPC:Poxviridae	168	165	165	0.9821428571428571	165.0	165.0	1.0	165	0	0.0	165.0	0.0	0.0
VBPAL:Finnlakeviridae	36	3	3	0.08333333333333333	3.0	3.0	1.0	3	0	0.0	3.0	0.0	0.0
VBPML:Maviroviridae	3	3	3	1.0	3.0	3.0	1.0	3	0	0.0	3.0	0.0	0.0
VBPML:Undefined	150	143	7	0.9533333333333334	0.0	7.0	0.0	143	7	0.04666666666666667	0.0	7.0	1.0
VBPMM:Sputniviroviridae	6	6	6	1.0	6.0	6.0	1.0	6	0	0.0	6.0	0.0	0.0
VBPPO:Adintoviridae	6	6	6	1.0	6.0	6.0	1.0	6	0	0.0	6.0	0.0	0.0
VBPPU:Undefined	150	122	28	0.8133333333333334	0.0	28.0	0.0	122	28	0.18666666666666668	0.0	28.0	1.0
VBPTA:Skuldviridae	6	6	6	1.0	6.0	6.0	1.0	6	0	0.0	6.0	0.0	0.0
VBPTB:Turriviridae	6	6	6	1.0	6.0	6.0	1.0	6	0	0.0	6.0	0.0	0.0
VBPTC:Chaacviridae	9	9	9	1.0	9.0	9.0	1.0	9	0	0.0	9.0	0.0	0.0
VBPTK:Tectiviridae	36	36	36	1.0	36.0	36.0	1.0	36	0	0.0	36.0	0.0	0.0
VBPTR:Adenoviridae	609	602	602	0.9885057471264368	602.0	602.0	1.0	602	0	0.0	602.0	0.0	0.0
VBPTU:Autolykiviridae	15	15	15	1.0	15.0	15.0	1.0	15	0	0.0	15.0	0.0	0.0
VBPTV:Corticoviridae	6	6	6	1.0	6.0	6.0	1.0	6	0	0.0	6.0	0.0	0.0
VBPUU:Undefined	150	150	0	1.0				150	0	0.0
VBUUU:Yaraviridae	3	3	3	1.0	3.0	3.0	1.0	3	0	0.0	3.0	0.0	0.0
VHDLH:Matsushitaviridae	6	6	6	1.0	6.0	6.0	1.0	6	0	0.0	6.0	0.0	0.0
VHDLH:Simuloviridae	9	9	9	1.0	9.0	9.0	1.0	9	0	0.0	9.0	0.0	0.0
VHDLH:Sphaerolipoviridae	12	12	12	1.0	12.0	12.0	1.0	12	0	0.0	12.0	0.0	0.0
VHDLU:Undefined	165	164	2	0.9939393939393939	1.0	2.0	0.5	164	1	0.006060606060606061	0.0	1.0	1.0
VUUUU:Undefined	150	134	16	0.8933333333333333	0.0	16.0	0.0	134	16	0.10666666666666667	0.0	16.0	1.0
