## Supplementary data 3 for "First community challenge for automated virus taxonomy": Team7-Sub2_lineage.csv

LineageFamily	n_sequences	n_correct_fixed	n_attempted	accuracy_Family_fixed	n_correct_attempted	n_attempted_check	accuracy_Family_attempted	n_TP_fixed	n_FP_fixed	FDR_Family_fixed	n_TP_attempted	n_FP_attempted	FDR_Family_attempted
AZTTL:Lipothrixviridae	30	30	30	1.0	30.0	30.0	1.0	30	0	0.0	30.0	0.0	0.0
AZTTL:Rudiviridae	51	51	51	1.0	51.0	51.0	1.0	51	0	0.0	51.0	0.0	0.0
AZTTL:Ungulaviridae	3	3	3	1.0	3.0	3.0	1.0	3	0	0.0	3.0	0.0	0.0
AZTTM:Ahmunviridae	3	3	3	1.0	3.0	3.0	1.0	3	0	0.0	3.0	0.0	0.0
AZTTP:Tristromaviridae	9	9	9	1.0	9.0	9.0	1.0	9	0	0.0	9.0	0.0	0.0
AZTTU:Undefined	9	9	0	1.0				9	0	0.0
DHPHH:Alloherpesviridae	39	35	35	0.8974358974358975	35.0	35.0	1.0	35	0	0.0	35.0	0.0	0.0
DHPHH:Malacoherpesviridae	6	6	6	1.0	6.0	6.0	1.0	6	0	0.0	6.0	0.0	0.0
DHPHH:Orthoherpesviridae	354	350	350	0.9887005649717514	350.0	350.0	1.0	350	0	0.0	350.0	0.0	0.0
DHUCA:Undefined	3	3	0	1.0				3	0	0.0
DHUCC:Crevaviridae	12	12	12	1.0	12.0	12.0	1.0	12	0	0.0	12.0	0.0	0.0
DHUCC:Intestiviridae	54	54	54	1.0	54.0	54.0	1.0	54	0	0.0	54.0	0.0	0.0
DHUCC:Steigviridae	45	45	45	1.0	45.0	45.0	1.0	45	0	0.0	45.0	0.0	0.0
DHUCC:Suoliviridae	108	108	108	1.0	108.0	108.0	1.0	108	0	0.0	108.0	0.0	0.0
DHUCC:Undefined	6	6	0	1.0				6	0	0.0
DHUCJ:Yangangviridae	9	9	9	1.0	9.0	9.0	1.0	9	0	0.0	9.0	0.0	0.0
DHUCJ:Yanlukaviridae	3	3	3	1.0	3.0	3.0	1.0	3	0	0.0	3.0	0.0	0.0
DHUCK:Graaviviridae	6	6	6	1.0	6.0	6.0	1.0	6	0	0.0	6.0	0.0	0.0
DHUCK:Haloferuviridae	9	9	9	1.0	9.0	9.0	1.0	9	0	0.0	9.0	0.0	0.0
DHUCK:Pyrstoviridae	3	3	3	1.0	3.0	3.0	1.0	3	0	0.0	3.0	0.0	0.0
DHUCK:Shortaselviridae	3	3	3	1.0	3.0	3.0	1.0	3	0	0.0	3.0	0.0	0.0
DHUCM:Anaerodiviridae	3	3	3	1.0	3.0	3.0	1.0	3	0	0.0	3.0	0.0	0.0
DHUCM:Aoguangviridae	3	3	3	1.0	3.0	3.0	1.0	3	0	0.0	3.0	0.0	0.0
DHUCM:Leisingerviridae	3	3	3	1.0	3.0	3.0	1.0	3	0	0.0	3.0	0.0	0.0
DHUCN:Ahpuchviridae	3	3	3	1.0	3.0	3.0	1.0	3	0	0.0	3.0	0.0	0.0
DHUCN:Ekchuahviridae	6	6	6	1.0	6.0	6.0	1.0	6	0	0.0	6.0	0.0	0.0
DHUCT:Druskaviridae	6	6	6	1.0	6.0	6.0	1.0	6	0	0.0	6.0	0.0	0.0
DHUCT:Hafunaviridae	30	30	30	1.0	30.0	30.0	1.0	30	0	0.0	30.0	0.0	0.0
DHUCT:Halomagnusviridae	6	3	3	0.5	3.0	3.0	1.0	3	0	0.0	3.0	0.0	0.0
DHUCT:Soleiviridae	3	3	3	1.0	3.0	3.0	1.0	3	0	0.0	3.0	0.0	0.0
DHUCU:Ackermannviridae	189	189	189	1.0	189.0	189.0	1.0	189	0	0.0	189.0	0.0	0.0
DHUCU:Aggregaviridae	3	3	3	1.0	3.0	3.0	1.0	3	0	0.0	3.0	0.0	0.0
DHUCU:Aliceevansviridae	378	378	378	1.0	378.0	378.0	1.0	378	0	0.0	378.0	0.0	0.0
DHUCU:Arenbergviridae	3	3	3	1.0	3.0	3.0	1.0	3	0	0.0	3.0	0.0	0.0
DHUCU:Assiduviridae	9	9	9	1.0	9.0	9.0	1.0	9	0	0.0	9.0	0.0	0.0
DHUCU:Autographiviridae	1116	1116	1116	1.0	1116.0	1116.0	1.0	1116	0	0.0	1116.0	0.0	0.0
DHUCU:Casjensviridae	147	147	147	1.0	147.0	147.0	1.0	147	0	0.0	147.0	0.0	0.0
DHUCU:Chaseviridae	45	45	45	1.0	45.0	45.0	1.0	45	0	0.0	45.0	0.0	0.0
DHUCU:Chimalliviridae	99	99	99	1.0	99.0	99.0	1.0	99	0	0.0	99.0	0.0	0.0
DHUCU:Demerecviridae	300	300	300	1.0	300.0	300.0	1.0	300	0	0.0	300.0	0.0	0.0
DHUCU:Drexlerviridae	339	339	339	1.0	339.0	339.0	1.0	339	0	0.0	339.0	0.0	0.0
DHUCU:Duneviridae	18	18	18	1.0	18.0	18.0	1.0	18	0	0.0	18.0	0.0	0.0
DHUCU:Fervensviridae	3	3	3	1.0	3.0	3.0	1.0	3	0	0.0	3.0	0.0	0.0
DHUCU:Forsetiviridae	6	6	6	1.0	6.0	6.0	1.0	6	0	0.0	6.0	0.0	0.0
DHUCU:Fredfastierviridae	9	6	6	0.6666666666666666	6.0	6.0	1.0	6	0	0.0	6.0	0.0	0.0
DHUCU:Grimontviridae	30	30	30	1.0	30.0	30.0	1.0	30	0	0.0	30.0	0.0	0.0
DHUCU:Guelinviridae	30	30	30	1.0	30.0	30.0	1.0	30	0	0.0	30.0	0.0	0.0
DHUCU:Helgolandviridae	3	3	3	1.0	3.0	3.0	1.0	3	0	0.0	3.0	0.0	0.0
DHUCU:Herelleviridae	345	345	345	1.0	345.0	345.0	1.0	345	0	0.0	345.0	0.0	0.0
DHUCU:Kleczkowskaviridae	6	6	6	1.0	6.0	6.0	1.0	6	0	0.0	6.0	0.0	0.0
DHUCU:Kyanoviridae	201	201	201	1.0	201.0	201.0	1.0	201	0	0.0	201.0	0.0	0.0
DHUCU:Madisaviridae	3	3	3	1.0	3.0	3.0	1.0	3	0	0.0	3.0	0.0	0.0
DHUCU:Madridviridae	6	6	6	1.0	6.0	6.0	1.0	6	0	0.0	6.0	0.0	0.0
DHUCU:Mesyanzhinovviridae	60	57	57	0.95	57.0	57.0	1.0	57	0	0.0	57.0	0.0	0.0
DHUCU:Molycolviridae	6	6	6	1.0	6.0	6.0	1.0	6	0	0.0	6.0	0.0	0.0
DHUCU:Naomviridae	3	3	3	1.0	3.0	3.0	1.0	3	0	0.0	3.0	0.0	0.0
DHUCU:Orlajensenviridae	33	33	33	1.0	33.0	33.0	1.0	33	0	0.0	33.0	0.0	0.0
DHUCU:Pachyviridae	15	15	15	1.0	15.0	15.0	1.0	15	0	0.0	15.0	0.0	0.0
DHUCU:Peduoviridae	381	366	366	0.9606299212598425	366.0	366.0	1.0	366	0	0.0	366.0	0.0	0.0
DHUCU:Pervagoviridae	12	6	6	0.5	6.0	6.0	1.0	6	0	0.0	6.0	0.0	0.0
DHUCU:Pootjesviridae	33	33	33	1.0	33.0	33.0	1.0	33	0	0.0	33.0	0.0	0.0
DHUCU:Pungoviridae	3	3	3	1.0	3.0	3.0	1.0	3	0	0.0	3.0	0.0	0.0
DHUCU:Rountreeviridae	114	114	114	1.0	114.0	114.0	1.0	114	0	0.0	114.0	0.0	0.0
DHUCU:Saffermanviridae	12	12	12	1.0	12.0	12.0	1.0	12	0	0.0	12.0	0.0	0.0
DHUCU:Salasmaviridae	93	93	93	1.0	93.0	93.0	1.0	93	0	0.0	93.0	0.0	0.0
DHUCU:Saparoviridae	6	6	6	1.0	6.0	6.0	1.0	6	0	0.0	6.0	0.0	0.0
DHUCU:Schitoviridae	318	318	318	1.0	318.0	318.0	1.0	318	0	0.0	318.0	0.0	0.0
DHUCU:Speroviridae	3	3	3	1.0	3.0	3.0	1.0	3	0	0.0	3.0	0.0	0.0
DHUCU:Stanwilliamsviridae	84	81	81	0.9642857142857143	81.0	81.0	1.0	81	0	0.0	81.0	0.0	0.0
DHUCU:Straboviridae	624	624	624	1.0	624.0	624.0	1.0	624	0	0.0	624.0	0.0	0.0
DHUCU:Suolaviridae	3	3	3	1.0	3.0	3.0	1.0	3	0	0.0	3.0	0.0	0.0
DHUCU:Undefined	7539	7537	6671	0.9997347128266348	6669.0	6671.0	0.9997001948733323	7537	2	0.00026528717336516777	0.0	2.0	1.0
DHUCU:Verdandiviridae	9	9	9	1.0	9.0	9.0	1.0	9	0	0.0	9.0	0.0	0.0
DHUCU:Vertoviridae	15	14	14	0.9333333333333333	14.0	14.0	1.0	14	0	0.0	14.0	0.0	0.0
DHUCU:Vilmaviridae	81	81	81	1.0	81.0	81.0	1.0	81	0	0.0	81.0	0.0	0.0
DHUCU:Winoviridae	9	9	9	1.0	9.0	9.0	1.0	9	0	0.0	9.0	0.0	0.0
DHUCU:Zierdtviridae	78	78	78	1.0	78.0	78.0	1.0	78	0	0.0	78.0	0.0	0.0
DHUCU:Zobellviridae	39	33	33	0.8461538461538461	33.0	33.0	1.0	33	0	0.0	33.0	0.0	0.0
MLHFT:Inoviridae	207	207	207	1.0	207.0	207.0	1.0	207	0	0.0	207.0	0.0	0.0
MLHFT:Paulinoviridae	6	6	6	1.0	6.0	6.0	1.0	6	0	0.0	6.0	0.0	0.0
MLHFT:Plectroviridae	18	18	18	1.0	18.0	18.0	1.0	18	0	0.0	18.0	0.0	0.0
MLHFT:Undefined	150	150	0	1.0				150	0	0.0
MSCAB:Bacilladnaviridae	66	64	64	0.9696969696969697	64.0	64.0	1.0	64	0	0.0	64.0	0.0	0.0
MSCAC:Circoviridae	444	335	335	0.7545045045045045	335.0	335.0	1.0	335	0	0.0	335.0	0.0	0.0
MSCAC:Smacoviridae	249	207	207	0.8313253012048193	207.0	207.0	1.0	207	0	0.0	207.0	0.0	0.0
MSCAC:Vilyaviridae	54	41	41	0.7592592592592593	41.0	41.0	1.0	41	0	0.0	41.0	0.0	0.0
MSCAM:Amesuviridae	6	6	6	1.0	6.0	6.0	1.0	6	0	0.0	6.0	0.0	0.0
MSCAM:Nanoviridae	555	316	316	0.5693693693693693	316.0	316.0	1.0	316	0	0.0	316.0	0.0	0.0
MSCAR:Naryaviridae	15	13	13	0.8666666666666667	13.0	13.0	1.0	13	0	0.0	13.0	0.0	0.0
MSCAR:Nenyaviridae	18	14	14	0.7777777777777778	14.0	14.0	1.0	14	0	0.0	14.0	0.0	0.0
MSCAR:Redondoviridae	78	74	74	0.9487179487179487	74.0	74.0	1.0	74	0	0.0	74.0	0.0	0.0
MSCMP:Bidnaviridae	6	6	6	1.0	6.0	6.0	1.0	6	0	0.0	6.0	0.0	0.0
MSCPS:Polyomaviridae	351	348	348	0.9914529914529915	348.0	348.0	1.0	348	0	0.0	348.0	0.0	0.0
MSCPZ:Papillomaviridae	1029	1027	1027	0.9980563654033042	1027.0	1027.0	1.0	1027	0	0.0	1027.0	0.0	0.0
MSCQP:Parvoviridae	525	517	517	0.9847619047619047	517.0	517.0	1.0	517	0	0.0	517.0	0.0	0.0
MSCRG:Geminiviridae	2814	2455	2455	0.8724235963041933	2455.0	2455.0	1.0	2455	0	0.0	2455.0	0.0	0.0
MSCRG:Genomoviridae	717	593	593	0.8270571827057183	593.0	593.0	1.0	593	0	0.0	593.0	0.0	0.0
MSCUU:Undefined	150	150	0	1.0				150	0	0.0
MSPMP:Microviridae	210	59	59	0.28095238095238095	59.0	59.0	1.0	59	0	0.0	59.0	0.0	0.0
MTSHH:Pleolipoviridae	48	48	48	1.0	48.0	48.0	1.0	48	0	0.0	48.0	0.0	0.0
MTSHU:Undefined	150	150	0	1.0				150	0	0.0
RODCG:Alternaviridae	51	42	42	0.8235294117647058	42.0	42.0	1.0	42	0	0.0	42.0	0.0	0.0
RODCG:Botybirnaviridae	6	6	6	1.0	6.0	6.0	1.0	6	0	0.0	6.0	0.0	0.0
RODCG:Chrysoviridae	471	420	420	0.89171974522293	420.0	420.0	1.0	420	0	0.0	420.0	0.0	0.0
RODCG:Giardiaviridae	3	3	3	1.0	3.0	3.0	1.0	3	0	0.0	3.0	0.0	0.0
RODCG:Megabirnaviridae	6	6	6	1.0	6.0	6.0	1.0	6	0	0.0	6.0	0.0	0.0
RODCG:Monocitiviridae	3	3	3	1.0	3.0	3.0	1.0	3	0	0.0	3.0	0.0	0.0
RODCG:Orthototiviridae	18	18	18	1.0	18.0	18.0	1.0	18	0	0.0	18.0	0.0	0.0
RODCG:Pseudototiviridae	60	60	60	1.0	60.0	60.0	1.0	60	0	0.0	60.0	0.0	0.0
RODCG:Quadriviridae	27	26	26	0.9629629629629629	26.0	26.0	1.0	26	0	0.0	26.0	0.0	0.0
RODRR:Sedoreoviridae	1266	881	881	0.6958925750394944	881.0	881.0	1.0	881	0	0.0	881.0	0.0	0.0
RODRR:Spinareoviridae	1518	1169	1169	0.7700922266139657	1169.0	1169.0	1.0	1169	0	0.0	1169.0	0.0	0.0
RODVM:Cystoviridae	63	59	59	0.9365079365079365	59.0	59.0	1.0	59	0	0.0	59.0	0.0	0.0
ROKAH:Alphatetraviridae	18	16	16	0.8888888888888888	16.0	16.0	1.0	16	0	0.0	16.0	0.0	0.0
ROKAH:Benyviridae	39	36	36	0.9230769230769231	36.0	36.0	1.0	36	0	0.0	36.0	0.0	0.0
ROKAH:Hepeviridae	72	72	72	1.0	72.0	72.0	1.0	72	0	0.0	72.0	0.0	0.0
ROKAH:Matonaviridae	12	12	12	1.0	12.0	12.0	1.0	12	0	0.0	12.0	0.0	0.0
ROKAM:Bromoviridae	348	313	313	0.8994252873563219	313.0	313.0	1.0	313	0	0.0	313.0	0.0	0.0
ROKAM:Closteroviridae	204	203	203	0.9950980392156863	203.0	203.0	1.0	203	0	0.0	203.0	0.0	0.0
ROKAM:Endornaviridae	93	93	93	1.0	93.0	93.0	1.0	93	0	0.0	93.0	0.0	0.0
ROKAM:Kitaviridae	87	82	82	0.9425287356321839	82.0	82.0	1.0	82	0	0.0	82.0	0.0	0.0
ROKAM:Mayoviridae	24	22	22	0.9166666666666666	22.0	22.0	1.0	22	0	0.0	22.0	0.0	0.0
ROKAM:Togaviridae	162	158	158	0.9753086419753086	158.0	158.0	1.0	158	0	0.0	158.0	0.0	0.0
ROKAM:Virgaviridae	246	232	232	0.943089430894309	232.0	232.0	1.0	232	0	0.0	232.0	0.0	0.0
ROKAT:Alphaflexiviridae	198	193	193	0.9747474747474747	193.0	193.0	1.0	193	0	0.0	193.0	0.0	0.0
ROKAT:Betaflexiviridae	411	397	397	0.9659367396593674	397.0	397.0	1.0	397	0	0.0	397.0	0.0	0.0
ROKAT:Deltaflexiviridae	9	9	9	1.0	9.0	9.0	1.0	9	0	0.0	9.0	0.0	0.0
ROKAT:Gammaflexiviridae	12	12	12	1.0	12.0	12.0	1.0	12	0	0.0	12.0	0.0	0.0
ROKAT:Tymoviridae	120	106	106	0.8833333333333333	106.0	106.0	1.0	106	0	0.0	106.0	0.0	0.0
ROKFA:Flaviviridae	441	414	414	0.9387755102040817	414.0	414.0	1.0	414	0	0.0	414.0	0.0	0.0
ROKMN:Nodaviridae	123	95	95	0.7723577235772358	95.0	95.0	1.0	95	0	0.0	95.0	0.0	0.0
ROKMN:Sinhaliviridae	6	5	5	0.8333333333333334	5.0	5.0	1.0	5	0	0.0	5.0	0.0	0.0
ROKTT:Carmotetraviridae	3	3	3	1.0	3.0	3.0	1.0	3	0	0.0	3.0	0.0	0.0
ROKTT:Tombusviridae	291	276	276	0.9484536082474226	276.0	276.0	1.0	276	0	0.0	276.0	0.0	0.0
ROLAW:Narnaviridae	6	6	6	1.0	6.0	6.0	1.0	6	0	0.0	6.0	0.0	0.0
ROLHC:Mitoviridae	315	282	282	0.8952380952380953	282.0	282.0	1.0	282	0	0.0	282.0	0.0	0.0
ROLLN:Atkinsviridae	273	258	258	0.945054945054945	258.0	258.0	1.0	258	0	0.0	258.0	0.0	0.0
ROLLN:Duinviridae	18	17	17	0.9444444444444444	17.0	17.0	1.0	17	0	0.0	17.0	0.0	0.0
ROLLN:Fiersviridae	867	819	819	0.9446366782006921	819.0	819.0	1.0	819	0	0.0	819.0	0.0	0.0
ROLLN:Solspiviridae	81	80	80	0.9876543209876543	80.0	80.0	1.0	80	0	0.0	80.0	0.0	0.0
ROLLT:Blumeviridae	87	81	81	0.9310344827586207	81.0	81.0	1.0	81	0	0.0	81.0	0.0	0.0
ROLLT:Steitzviridae	1167	1126	1126	0.9648671808054842	1126.0	1126.0	1.0	1126	0	0.0	1126.0	0.0	0.0
ROLLU:Undefined	9	9	9	1.0	9.0	9.0	1.0	9	0	0.0	0.0	0.0
ROLMO:Botourmiaviridae	525	452	452	0.8609523809523809	452.0	452.0	1.0	452	0	0.0	452.0	0.0	0.0
RONBE:Cruliviridae	27	21	21	0.7777777777777778	21.0	21.0	1.0	21	0	0.0	21.0	0.0	0.0
RONBE:Fimoviridae	507	384	387	0.757396449704142	384.0	387.0	0.9922480620155039	384	3	0.007751937984496124	384.0	3.0	0.007751937984496124
RONBE:Hantaviridae	549	464	464	0.8451730418943534	464.0	464.0	1.0	464	0	0.0	464.0	0.0	0.0
RONBE:Peribunyaviridae	1722	1439	1442	0.8356562137049942	1439.0	1442.0	0.9979195561719834	1439	3	0.0020804438280166435	1439.0	3.0	0.0020804438280166435
RONBE:Phasmaviridae	180	161	161	0.8944444444444445	161.0	161.0	1.0	161	0	0.0	161.0	0.0	0.0
RONBE:Tospoviridae	219	211	211	0.9634703196347032	211.0	211.0	1.0	211	0	0.0	211.0	0.0	0.0
RONBE:Tulasviridae	3	3	3	1.0	3.0	3.0	1.0	3	0	0.0	3.0	0.0	0.0
RONBH:Arenaviridae	456	427	427	0.9364035087719298	427.0	427.0	1.0	427	0	0.0	427.0	0.0	0.0
RONBH:Leishbuviridae	9	6	6	0.6666666666666666	6.0	6.0	1.0	6	0	0.0	6.0	0.0	0.0
RONBH:Mypoviridae	9	8	8	0.8888888888888888	8.0	8.0	1.0	8	0	0.0	8.0	0.0	0.0
RONBH:Nairoviridae	513	468	468	0.9122807017543859	468.0	468.0	1.0	468	0	0.0	468.0	0.0	0.0
RONBH:Phenuiviridae	1500	1299	1299	0.866	1299.0	1299.0	1.0	1299	0	0.0	1299.0	0.0	0.0
RONBH:Wupedeviridae	9	8	8	0.8888888888888888	8.0	8.0	1.0	8	0	0.0	8.0	0.0	0.0
RONCM:Qinviridae	48	41	41	0.8541666666666666	41.0	41.0	1.0	41	0	0.0	41.0	0.0	0.0
RONIA:Amnoonviridae	30	16	16	0.5333333333333333	16.0	16.0	1.0	16	0	0.0	16.0	0.0	0.0
RONIA:Orthomyxoviridae	276	200	200	0.7246376811594203	200.0	200.0	1.0	200	0	0.0	200.0	0.0	0.0
RONMJ:Aliusviridae	36	36	36	1.0	36.0	36.0	1.0	36	0	0.0	36.0	0.0	0.0
RONMJ:Chuviridae	153	151	151	0.9869281045751634	151.0	151.0	1.0	151	0	0.0	151.0	0.0	0.0
RONMJ:Crepuscuviridae	3	3	3	1.0	3.0	3.0	1.0	3	0	0.0	3.0	0.0	0.0
RONMJ:Myriaviridae	3	3	3	1.0	3.0	3.0	1.0	3	0	0.0	3.0	0.0	0.0
RONMJ:Natareviridae	3	3	3	1.0	3.0	3.0	1.0	3	0	0.0	3.0	0.0	0.0
RONMM:Artoviridae	27	27	27	1.0	27.0	27.0	1.0	27	0	0.0	27.0	0.0	0.0
RONMM:Bornaviridae	63	63	63	1.0	63.0	63.0	1.0	63	0	0.0	63.0	0.0	0.0
RONMM:Filoviridae	48	48	48	1.0	48.0	48.0	1.0	48	0	0.0	48.0	0.0	0.0
RONMM:Lispiviridae	90	90	90	1.0	90.0	90.0	1.0	90	0	0.0	90.0	0.0	0.0
RONMM:Mymonaviridae	189	189	189	1.0	189.0	189.0	1.0	189	0	0.0	189.0	0.0	0.0
RONMM:Nyamiviridae	69	69	69	1.0	69.0	69.0	1.0	69	0	0.0	69.0	0.0	0.0
RONMM:Paramyxoviridae	249	249	249	1.0	249.0	249.0	1.0	249	0	0.0	249.0	0.0	0.0
RONMM:Pneumoviridae	15	15	15	1.0	15.0	15.0	1.0	15	0	0.0	15.0	0.0	0.0
RONMM:Rhabdoviridae	969	965	965	0.9958720330237358	965.0	965.0	1.0	965	0	0.0	965.0	0.0	0.0
RONMM:Sunviridae	3	3	3	1.0	3.0	3.0	1.0	3	0	0.0	3.0	0.0	0.0
RONMM:Xinmoviridae	42	42	42	1.0	42.0	42.0	1.0	42	0	0.0	42.0	0.0	0.0
RONMN:Aspiviridae	51	37	37	0.7254901960784313	37.0	37.0	1.0	37	0	0.0	37.0	0.0	0.0
RONYG:Yueviridae	12	11	11	0.9166666666666666	11.0	11.0	1.0	11	0	0.0	11.0	0.0	0.0
ROPDD:Amalgaviridae	33	26	26	0.7878787878787878	26.0	26.0	1.0	26	0	0.0	26.0	0.0	0.0
ROPDD:Curvulaviridae	12	12	12	1.0	12.0	12.0	1.0	12	0	0.0	12.0	0.0	0.0
ROPDD:Fusariviridae	102	102	102	1.0	102.0	102.0	1.0	102	0	0.0	102.0	0.0	0.0
ROPDD:Hypoviridae	129	129	129	1.0	129.0	129.0	1.0	129	0	0.0	129.0	0.0	0.0
ROPDD:Partitiviridae	399	298	298	0.7468671679197995	298.0	298.0	1.0	298	0	0.0	298.0	0.0	0.0
ROPDD:Picobirnaviridae	24	19	19	0.7916666666666666	19.0	19.0	1.0	19	0	0.0	19.0	0.0	0.0
ROPPN:Abyssoviridae	3	3	3	1.0	3.0	3.0	1.0	3	0	0.0	3.0	0.0	0.0
ROPPN:Arteriviridae	69	66	66	0.9565217391304348	66.0	66.0	1.0	66	0	0.0	66.0	0.0	0.0
ROPPN:Coronaviridae	156	156	156	1.0	156.0	156.0	1.0	156	0	0.0	156.0	0.0	0.0
ROPPN:Cremegaviridae	6	6	6	1.0	6.0	6.0	1.0	6	0	0.0	6.0	0.0	0.0
ROPPN:Euroniviridae	9	9	9	1.0	9.0	9.0	1.0	9	0	0.0	9.0	0.0	0.0
ROPPN:Gresnaviridae	3	3	3	1.0	3.0	3.0	1.0	3	0	0.0	3.0	0.0	0.0
ROPPN:Medioniviridae	6	6	6	1.0	6.0	6.0	1.0	6	0	0.0	6.0	0.0	0.0
ROPPN:Mesoniviridae	42	42	42	1.0	42.0	42.0	1.0	42	0	0.0	42.0	0.0	0.0
ROPPN:Mononiviridae	3	3	3	1.0	3.0	3.0	1.0	3	0	0.0	3.0	0.0	0.0
ROPPN:Nanghoshaviridae	3	3	3	1.0	3.0	3.0	1.0	3	0	0.0	3.0	0.0	0.0
ROPPN:Nanhypoviridae	3	3	3	1.0	3.0	3.0	1.0	3	0	0.0	3.0	0.0	0.0
ROPPN:Olifoviridae	3	3	3	1.0	3.0	3.0	1.0	3	0	0.0	3.0	0.0	0.0
ROPPN:Roniviridae	12	12	12	1.0	12.0	12.0	1.0	12	0	0.0	12.0	0.0	0.0
ROPPN:Tobaniviridae	63	63	63	1.0	63.0	63.0	1.0	63	0	0.0	63.0	0.0	0.0
ROPPP:Caliciviridae	81	80	80	0.9876543209876543	80.0	80.0	1.0	80	0	0.0	80.0	0.0	0.0
ROPPP:Dicistroviridae	48	48	48	1.0	48.0	48.0	1.0	48	0	0.0	48.0	0.0	0.0
ROPPP:Iflaviridae	45	45	45	1.0	45.0	45.0	1.0	45	0	0.0	45.0	0.0	0.0
ROPPP:Marnaviridae	60	57	57	0.95	57.0	57.0	1.0	57	0	0.0	57.0	0.0	0.0
ROPPP:Noraviridae	3	3	3	1.0	3.0	3.0	1.0	3	0	0.0	3.0	0.0	0.0
ROPPP:Picornaviridae	1893	1782	1782	0.9413629160063391	1782.0	1782.0	1.0	1782	0	0.0	1782.0	0.0	0.0
ROPPP:Polycipiviridae	39	39	39	1.0	39.0	39.0	1.0	39	0	0.0	39.0	0.0	0.0
ROPPP:Secoviridae	525	511	511	0.9733333333333334	511.0	511.0	1.0	511	0	0.0	511.0	0.0	0.0
ROPPP:Solinviviridae	6	6	6	1.0	6.0	6.0	1.0	6	0	0.0	6.0	0.0	0.0
ROPPS:Alvernaviridae	3	2	2	0.6666666666666666	2.0	2.0	1.0	2	0	0.0	2.0	0.0	0.0
ROPPS:Barnaviridae	3	3	3	1.0	3.0	3.0	1.0	3	0	0.0	3.0	0.0	0.0
ROPPS:Solemoviridae	180	175	175	0.9722222222222222	175.0	175.0	1.0	175	0	0.0	175.0	0.0	0.0
ROPSP:Potyviridae	810	772	772	0.9530864197530864	772.0	772.0	1.0	772	0	0.0	772.0	0.0	0.0
ROPSS:Astroviridae	66	66	66	1.0	66.0	66.0	1.0	66	0	0.0	66.0	0.0	0.0
ROPUU:Hadakaviridae	63	39	39	0.6190476190476191	39.0	39.0	1.0	39	0	0.0	39.0	0.0	0.0
ROPUY:Yadokariviridae	39	39	39	1.0	39.0	39.0	1.0	39	0	0.0	39.0	0.0	0.0
ROUUU:Birnaviridae	99	91	91	0.9191919191919192	91.0	91.0	1.0	91	0	0.0	91.0	0.0	0.0
ROUUU:Permutotetraviridae	3	3	3	1.0	3.0	3.0	1.0	3	0	0.0	3.0	0.0	0.0
RPARB:Hepadnaviridae	123	112	112	0.9105691056910569	112.0	112.0	1.0	112	0	0.0	112.0	0.0	0.0
RPARO:Belpaoviridae	33	33	33	1.0	33.0	33.0	1.0	33	0	0.0	33.0	0.0	0.0
RPARO:Caulimoviridae	294	288	288	0.9795918367346939	288.0	288.0	1.0	288	0	0.0	288.0	0.0	0.0
RPARO:Metaviridae	93	87	87	0.9354838709677419	87.0	87.0	1.0	87	0	0.0	87.0	0.0	0.0
RPARO:Pseudoviridae	99	98	98	0.98989898989899	98.0	98.0	1.0	98	0	0.0	98.0	0.0	0.0
RPARO:Retroviridae	189	178	178	0.9417989417989417	178.0	178.0	1.0	178	0	0.0	178.0	0.0	0.0
RUUUU:Kolmioviridae	45	36	36	0.8	36.0	36.0	1.0	36	0	0.0	36.0	0.0	0.0
RUUUU:Polymycoviridae	204	146	146	0.7156862745098039	146.0	146.0	1.0	146	0	0.0	146.0	0.0	0.0
RUUUU:Sarthroviridae	24	13	13	0.5416666666666666	13.0	13.0	1.0	13	0	0.0	13.0	0.0	0.0
RUUUU:Undefined	18	18	8	1.0	8.0	8.0	1.0	18	0	0.0	0.0	0.0
UUUNL:Baculoviridae	309	306	306	0.9902912621359223	306.0	306.0	1.0	306	0	0.0	306.0	0.0	0.0
UUUNL:Hytrosaviridae	6	6	6	1.0	6.0	6.0	1.0	6	0	0.0	6.0	0.0	0.0
UUUNL:Nudiviridae	42	42	42	1.0	42.0	42.0	1.0	42	0	0.0	42.0	0.0	0.0
UUUNU:Nimaviridae	39	39	39	1.0	39.0	39.0	1.0	39	0	0.0	39.0	0.0	0.0
UUUNU:Undefined	9	9	0	1.0				9	0	0.0
UUUUU:Alphasatellitidae	255	167	167	0.6549019607843137	167.0	167.0	1.0	167	0	0.0	167.0	0.0	0.0
UUUUU:Ampullaviridae	9	9	9	1.0	9.0	9.0	1.0	9	0	0.0	9.0	0.0	0.0
UUUUU:Anelloviridae	468	408	408	0.8717948717948718	408.0	408.0	1.0	408	0	0.0	408.0	0.0	0.0
UUUUU:Avsunviroidae	15	4	4	0.26666666666666666	4.0	4.0	1.0	4	0	0.0	4.0	0.0	0.0
UUUUU:Bartogtaviriformidae	3	2	2	0.6666666666666666	2.0	2.0	1.0	2	0	0.0	2.0	0.0	0.0
UUUUU:Bicaudaviridae	3	3	3	1.0	3.0	3.0	1.0	3	0	0.0	3.0	0.0	0.0
UUUUU:Brachygtaviriformidae	3	1	3	0.3333333333333333	1.0	3.0	0.3333333333333333	1	0	0.0	1.0	0.0	0.0
UUUUU:Clavaviridae	3	3	3	1.0	3.0	3.0	1.0	3	0	0.0	3.0	0.0	0.0
UUUUU:Fuselloviridae	177	27	27	0.15254237288135594	27.0	27.0	1.0	27	0	0.0	27.0	0.0	0.0
UUUUU:Globuloviridae	12	12	12	1.0	12.0	12.0	1.0	12	0	0.0	12.0	0.0	0.0
UUUUU:Guttaviridae	3	3	3	1.0	3.0	3.0	1.0	3	0	0.0	3.0	0.0	0.0
UUUUU:Halspiviridae	3	3	3	1.0	3.0	3.0	1.0	3	0	0.0	3.0	0.0	0.0
UUUUU:Itzamnaviridae	6	6	6	1.0	6.0	6.0	1.0	6	0	0.0	6.0	0.0	0.0
UUUUU:Ovaliviridae	3	3	3	1.0	3.0	3.0	1.0	3	0	0.0	3.0	0.0	0.0
UUUUU:Plasmaviridae	3	3	3	1.0	3.0	3.0	1.0	3	0	0.0	3.0	0.0	0.0
UUUUU:Polydnaviriformidae	690	0	0	0.0				0	0
UUUUU:Portogloboviridae	6	6	6	1.0	6.0	6.0	1.0	6	0	0.0	6.0	0.0	0.0
UUUUU:Pospiviroidae	117	33	33	0.28205128205128205	33.0	33.0	1.0	33	0	0.0	33.0	0.0	0.0
UUUUU:Rhodogtaviriformidae	12	12	12	1.0	12.0	12.0	1.0	12	0	0.0	12.0	0.0	0.0
UUUUU:Spiraviridae	3	3	3	1.0	3.0	3.0	1.0	3	0	0.0	3.0	0.0	0.0
UUUUU:Thaspiviridae	9	9	9	1.0	9.0	9.0	1.0	9	0	0.0	9.0	0.0	0.0
UUUUU:Tolecusatellitidae	393	246	246	0.6259541984732825	246.0	246.0	1.0	246	0	0.0	246.0	0.0	0.0
UUUUU:Undefined	3	3	3	1.0	3.0	3.0	1.0	3	0	0.0	0.0	0.0
VBNMA:Phycodnaviridae	36	33	33	0.9166666666666666	33.0	33.0	1.0	33	0	0.0	33.0	0.0	0.0
VBNMI:Allomimiviridae	6	6	6	1.0	6.0	6.0	1.0	6	0	0.0	6.0	0.0	0.0
VBNMI:Mesomimiviridae	9	9	9	1.0	9.0	9.0	1.0	9	0	0.0	9.0	0.0	0.0
VBNMI:Mimiviridae	42	42	42	1.0	42.0	42.0	1.0	42	0	0.0	42.0	0.0	0.0
VBNMI:Schizomimiviridae	6	6	6	1.0	6.0	6.0	1.0	6	0	0.0	6.0	0.0	0.0
VBNMP:Ascoviridae	15	15	15	1.0	15.0	15.0	1.0	15	0	0.0	15.0	0.0	0.0
VBNMP:Iridoviridae	162	160	160	0.9876543209876543	160.0	160.0	1.0	160	0	0.0	160.0	0.0	0.0
VBNMP:Marseilleviridae	9	9	9	1.0	9.0	9.0	1.0	9	0	0.0	9.0	0.0	0.0
VBNMU:Mamonoviridae	6	6	6	1.0	6.0	6.0	1.0	6	0	0.0	6.0	0.0	0.0
VBNPA:Asfarviridae	60	60	60	1.0	60.0	60.0	1.0	60	0	0.0	60.0	0.0	0.0
VBNPC:Poxviridae	168	163	163	0.9702380952380952	163.0	163.0	1.0	163	0	0.0	163.0	0.0	0.0
VBPAL:Finnlakeviridae	36	3	3	0.08333333333333333	3.0	3.0	1.0	3	0	0.0	3.0	0.0	0.0
VBPML:Maviroviridae	3	3	3	1.0	3.0	3.0	1.0	3	0	0.0	3.0	0.0	0.0
VBPML:Undefined	150	150	0	1.0				150	0	0.0
VBPMM:Sputniviroviridae	6	6	6	1.0	6.0	6.0	1.0	6	0	0.0	6.0	0.0	0.0
VBPPO:Adintoviridae	6	6	6	1.0	6.0	6.0	1.0	6	0	0.0	6.0	0.0	0.0
VBPPU:Undefined	150	133	17	0.8866666666666667	0.0	17.0	0.0	133	17	0.11333333333333333	0.0	17.0	1.0
VBPTA:Skuldviridae	6	6	6	1.0	6.0	6.0	1.0	6	0	0.0	6.0	0.0	0.0
VBPTB:Turriviridae	6	6	6	1.0	6.0	6.0	1.0	6	0	0.0	6.0	0.0	0.0
VBPTC:Chaacviridae	9	9	9	1.0	9.0	9.0	1.0	9	0	0.0	9.0	0.0	0.0
VBPTK:Tectiviridae	36	36	36	1.0	36.0	36.0	1.0	36	0	0.0	36.0	0.0	0.0
VBPTR:Adenoviridae	609	597	597	0.9802955665024631	597.0	597.0	1.0	597	0	0.0	597.0	0.0	0.0
VBPTU:Autolykiviridae	15	15	15	1.0	15.0	15.0	1.0	15	0	0.0	15.0	0.0	0.0
VBPTV:Corticoviridae	6	6	6	1.0	6.0	6.0	1.0	6	0	0.0	6.0	0.0	0.0
VBPUU:Undefined	150	150	0	1.0				150	0	0.0
VBUUU:Yaraviridae	3	3	3	1.0	3.0	3.0	1.0	3	0	0.0	3.0	0.0	0.0
VHDLH:Matsushitaviridae	6	6	6	1.0	6.0	6.0	1.0	6	0	0.0	6.0	0.0	0.0
VHDLH:Simuloviridae	9	9	9	1.0	9.0	9.0	1.0	9	0	0.0	9.0	0.0	0.0
VHDLH:Sphaerolipoviridae	12	12	12	1.0	12.0	12.0	1.0	12	0	0.0	12.0	0.0	0.0
VHDLU:Undefined	165	165	0	1.0				165	0	0.0
VUUUU:Undefined	150	150	0	1.0				150	0	0.0
