## Supplementary data 3 for "First community challenge for automated virus taxonomy": Team7-Sub3_lineage.csv

LineageFamily	n_sequences	n_correct_fixed	n_attempted	accuracy_Family_fixed	n_correct_attempted	n_attempted_check	accuracy_Family_attempted	n_TP_fixed	n_FP_fixed	FDR_Family_fixed	n_TP_attempted	n_FP_attempted	FDR_Family_attempted
AZTTL:Lipothrixviridae	30	30	30	1.0	30.0	30.0	1.0	30	0	0.0	30.0	0.0	0.0
AZTTL:Rudiviridae	51	51	51	1.0	51.0	51.0	1.0	51	0	0.0	51.0	0.0	0.0
AZTTL:Ungulaviridae	3	3	3	1.0	3.0	3.0	1.0	3	0	0.0	3.0	0.0	0.0
AZTTM:Ahmunviridae	3	3	3	1.0	3.0	3.0	1.0	3	0	0.0	3.0	0.0	0.0
AZTTP:Tristromaviridae	9	9	9	1.0	9.0	9.0	1.0	9	0	0.0	9.0	0.0	0.0
AZTTU:Undefined	9	9	0	1.0				9	0	0.0
DHPHH:Alloherpesviridae	39	34	34	0.8717948717948718	34.0	34.0	1.0	34	0	0.0	34.0	0.0	0.0
DHPHH:Malacoherpesviridae	6	6	6	1.0	6.0	6.0	1.0	6	0	0.0	6.0	0.0	0.0
DHPHH:Orthoherpesviridae	354	346	346	0.9774011299435028	346.0	346.0	1.0	346	0	0.0	346.0	0.0	0.0
DHUCA:Undefined	3	3	0	1.0				3	0	0.0
DHUCC:Crevaviridae	12	12	12	1.0	12.0	12.0	1.0	12	0	0.0	12.0	0.0	0.0
DHUCC:Intestiviridae	54	54	54	1.0	54.0	54.0	1.0	54	0	0.0	54.0	0.0	0.0
DHUCC:Steigviridae	45	45	45	1.0	45.0	45.0	1.0	45	0	0.0	45.0	0.0	0.0
DHUCC:Suoliviridae	108	108	108	1.0	108.0	108.0	1.0	108	0	0.0	108.0	0.0	0.0
DHUCC:Undefined	6	6	0	1.0				6	0	0.0
DHUCJ:Yangangviridae	9	9	9	1.0	9.0	9.0	1.0	9	0	0.0	9.0	0.0	0.0
DHUCJ:Yanlukaviridae	3	3	3	1.0	3.0	3.0	1.0	3	0	0.0	3.0	0.0	0.0
DHUCK:Graaviviridae	6	6	6	1.0	6.0	6.0	1.0	6	0	0.0	6.0	0.0	0.0
DHUCK:Haloferuviridae	9	9	9	1.0	9.0	9.0	1.0	9	0	0.0	9.0	0.0	0.0
DHUCK:Pyrstoviridae	3	3	3	1.0	3.0	3.0	1.0	3	0	0.0	3.0	0.0	0.0
DHUCK:Shortaselviridae	3	3	3	1.0	3.0	3.0	1.0	3	0	0.0	3.0	0.0	0.0
DHUCM:Anaerodiviridae	3	3	3	1.0	3.0	3.0	1.0	3	0	0.0	3.0	0.0	0.0
DHUCM:Aoguangviridae	3	3	3	1.0	3.0	3.0	1.0	3	0	0.0	3.0	0.0	0.0
DHUCM:Leisingerviridae	3	3	3	1.0	3.0	3.0	1.0	3	0	0.0	3.0	0.0	0.0
DHUCN:Ahpuchviridae	3	3	3	1.0	3.0	3.0	1.0	3	0	0.0	3.0	0.0	0.0
DHUCN:Ekchuahviridae	6	6	6	1.0	6.0	6.0	1.0	6	0	0.0	6.0	0.0	0.0
DHUCT:Druskaviridae	6	6	6	1.0	6.0	6.0	1.0	6	0	0.0	6.0	0.0	0.0
DHUCT:Hafunaviridae	30	30	30	1.0	30.0	30.0	1.0	30	0	0.0	30.0	0.0	0.0
DHUCT:Halomagnusviridae	6	3	3	0.5	3.0	3.0	1.0	3	0	0.0	3.0	0.0	0.0
DHUCT:Soleiviridae	3	3	3	1.0	3.0	3.0	1.0	3	0	0.0	3.0	0.0	0.0
DHUCU:Ackermannviridae	189	189	189	1.0	189.0	189.0	1.0	189	0	0.0	189.0	0.0	0.0
DHUCU:Aggregaviridae	3	3	3	1.0	3.0	3.0	1.0	3	0	0.0	3.0	0.0	0.0
DHUCU:Aliceevansviridae	378	378	378	1.0	378.0	378.0	1.0	378	0	0.0	378.0	0.0	0.0
DHUCU:Arenbergviridae	3	3	3	1.0	3.0	3.0	1.0	3	0	0.0	3.0	0.0	0.0
DHUCU:Assiduviridae	9	9	9	1.0	9.0	9.0	1.0	9	0	0.0	9.0	0.0	0.0
DHUCU:Autographiviridae	1116	1116	1116	1.0	1116.0	1116.0	1.0	1116	0	0.0	1116.0	0.0	0.0
DHUCU:Casjensviridae	147	147	147	1.0	147.0	147.0	1.0	147	0	0.0	147.0	0.0	0.0
DHUCU:Chaseviridae	45	45	45	1.0	45.0	45.0	1.0	45	0	0.0	45.0	0.0	0.0
DHUCU:Chimalliviridae	99	99	99	1.0	99.0	99.0	1.0	99	0	0.0	99.0	0.0	0.0
DHUCU:Demerecviridae	300	300	300	1.0	300.0	300.0	1.0	300	0	0.0	300.0	0.0	0.0
DHUCU:Drexlerviridae	339	339	339	1.0	339.0	339.0	1.0	339	0	0.0	339.0	0.0	0.0
DHUCU:Duneviridae	18	18	18	1.0	18.0	18.0	1.0	18	0	0.0	18.0	0.0	0.0
DHUCU:Fervensviridae	3	3	3	1.0	3.0	3.0	1.0	3	0	0.0	3.0	0.0	0.0
DHUCU:Forsetiviridae	6	6	6	1.0	6.0	6.0	1.0	6	0	0.0	6.0	0.0	0.0
DHUCU:Fredfastierviridae	9	6	6	0.6666666666666666	6.0	6.0	1.0	6	0	0.0	6.0	0.0	0.0
DHUCU:Grimontviridae	30	30	30	1.0	30.0	30.0	1.0	30	0	0.0	30.0	0.0	0.0
DHUCU:Guelinviridae	30	30	30	1.0	30.0	30.0	1.0	30	0	0.0	30.0	0.0	0.0
DHUCU:Helgolandviridae	3	3	3	1.0	3.0	3.0	1.0	3	0	0.0	3.0	0.0	0.0
DHUCU:Herelleviridae	345	345	345	1.0	345.0	345.0	1.0	345	0	0.0	345.0	0.0	0.0
DHUCU:Kleczkowskaviridae	6	6	6	1.0	6.0	6.0	1.0	6	0	0.0	6.0	0.0	0.0
DHUCU:Kyanoviridae	201	201	201	1.0	201.0	201.0	1.0	201	0	0.0	201.0	0.0	0.0
DHUCU:Madisaviridae	3	3	3	1.0	3.0	3.0	1.0	3	0	0.0	3.0	0.0	0.0
DHUCU:Madridviridae	6	6	6	1.0	6.0	6.0	1.0	6	0	0.0	6.0	0.0	0.0
DHUCU:Mesyanzhinovviridae	60	57	57	0.95	57.0	57.0	1.0	57	0	0.0	57.0	0.0	0.0
DHUCU:Molycolviridae	6	6	6	1.0	6.0	6.0	1.0	6	0	0.0	6.0	0.0	0.0
DHUCU:Naomviridae	3	3	3	1.0	3.0	3.0	1.0	3	0	0.0	3.0	0.0	0.0
DHUCU:Orlajensenviridae	33	33	33	1.0	33.0	33.0	1.0	33	0	0.0	33.0	0.0	0.0
DHUCU:Pachyviridae	15	15	15	1.0	15.0	15.0	1.0	15	0	0.0	15.0	0.0	0.0
DHUCU:Peduoviridae	381	356	356	0.9343832020997376	356.0	356.0	1.0	356	0	0.0	356.0	0.0	0.0
DHUCU:Pervagoviridae	12	6	6	0.5	6.0	6.0	1.0	6	0	0.0	6.0	0.0	0.0
DHUCU:Pootjesviridae	33	33	33	1.0	33.0	33.0	1.0	33	0	0.0	33.0	0.0	0.0
DHUCU:Pungoviridae	3	3	3	1.0	3.0	3.0	1.0	3	0	0.0	3.0	0.0	0.0
DHUCU:Rountreeviridae	114	114	114	1.0	114.0	114.0	1.0	114	0	0.0	114.0	0.0	0.0
DHUCU:Saffermanviridae	12	12	12	1.0	12.0	12.0	1.0	12	0	0.0	12.0	0.0	0.0
DHUCU:Salasmaviridae	93	93	93	1.0	93.0	93.0	1.0	93	0	0.0	93.0	0.0	0.0
DHUCU:Saparoviridae	6	6	6	1.0	6.0	6.0	1.0	6	0	0.0	6.0	0.0	0.0
DHUCU:Schitoviridae	318	318	318	1.0	318.0	318.0	1.0	318	0	0.0	318.0	0.0	0.0
DHUCU:Speroviridae	3	3	3	1.0	3.0	3.0	1.0	3	0	0.0	3.0	0.0	0.0
DHUCU:Stanwilliamsviridae	84	81	81	0.9642857142857143	81.0	81.0	1.0	81	0	0.0	81.0	0.0	0.0
DHUCU:Straboviridae	624	624	624	1.0	624.0	624.0	1.0	624	0	0.0	624.0	0.0	0.0
DHUCU:Suolaviridae	3	3	3	1.0	3.0	3.0	1.0	3	0	0.0	3.0	0.0	0.0
DHUCU:Undefined	7539	7539	6669	1.0	6669.0	6669.0	1.0	7539	0	0.0	0.0	0.0
DHUCU:Verdandiviridae	9	9	9	1.0	9.0	9.0	1.0	9	0	0.0	9.0	0.0	0.0
DHUCU:Vertoviridae	15	12	12	0.8	12.0	12.0	1.0	12	0	0.0	12.0	0.0	0.0
DHUCU:Vilmaviridae	81	81	81	1.0	81.0	81.0	1.0	81	0	0.0	81.0	0.0	0.0
DHUCU:Winoviridae	9	9	9	1.0	9.0	9.0	1.0	9	0	0.0	9.0	0.0	0.0
DHUCU:Zierdtviridae	78	78	78	1.0	78.0	78.0	1.0	78	0	0.0	78.0	0.0	0.0
DHUCU:Zobellviridae	39	33	33	0.8461538461538461	33.0	33.0	1.0	33	0	0.0	33.0	0.0	0.0
MLHFT:Inoviridae	207	202	202	0.9758454106280193	202.0	202.0	1.0	202	0	0.0	202.0	0.0	0.0
MLHFT:Paulinoviridae	6	6	6	1.0	6.0	6.0	1.0	6	0	0.0	6.0	0.0	0.0
MLHFT:Plectroviridae	18	18	18	1.0	18.0	18.0	1.0	18	0	0.0	18.0	0.0	0.0
MLHFT:Undefined	150	150	0	1.0				150	0	0.0
MSCAB:Bacilladnaviridae	66	59	59	0.8939393939393939	59.0	59.0	1.0	59	0	0.0	59.0	0.0	0.0
MSCAC:Circoviridae	444	292	292	0.6576576576576577	292.0	292.0	1.0	292	0	0.0	292.0	0.0	0.0
MSCAC:Smacoviridae	249	186	186	0.7469879518072289	186.0	186.0	1.0	186	0	0.0	186.0	0.0	0.0
MSCAC:Vilyaviridae	54	37	37	0.6851851851851852	37.0	37.0	1.0	37	0	0.0	37.0	0.0	0.0
MSCAM:Amesuviridae	6	4	4	0.6666666666666666	4.0	4.0	1.0	4	0	0.0	4.0	0.0	0.0
MSCAM:Nanoviridae	555	280	280	0.5045045045045045	280.0	280.0	1.0	280	0	0.0	280.0	0.0	0.0
MSCAR:Naryaviridae	15	10	10	0.6666666666666666	10.0	10.0	1.0	10	0	0.0	10.0	0.0	0.0
MSCAR:Nenyaviridae	18	13	13	0.7222222222222222	13.0	13.0	1.0	13	0	0.0	13.0	0.0	0.0
MSCAR:Redondoviridae	78	64	64	0.8205128205128205	64.0	64.0	1.0	64	0	0.0	64.0	0.0	0.0
MSCMP:Bidnaviridae	6	6	6	1.0	6.0	6.0	1.0	6	0	0.0	6.0	0.0	0.0
MSCPS:Polyomaviridae	351	323	323	0.9202279202279202	323.0	323.0	1.0	323	0	0.0	323.0	0.0	0.0
MSCPZ:Papillomaviridae	1029	1001	1001	0.9727891156462585	1001.0	1001.0	1.0	1001	0	0.0	1001.0	0.0	0.0
MSCQP:Parvoviridae	525	469	469	0.8933333333333333	469.0	469.0	1.0	469	0	0.0	469.0	0.0	0.0
MSCRG:Geminiviridae	2814	2115	2115	0.7515991471215352	2115.0	2115.0	1.0	2115	0	0.0	2115.0	0.0	0.0
MSCRG:Genomoviridae	717	499	499	0.6959553695955369	499.0	499.0	1.0	499	0	0.0	499.0	0.0	0.0
MSCUU:Undefined	150	150	0	1.0				150	0	0.0
MSPMP:Microviridae	210	59	59	0.28095238095238095	59.0	59.0	1.0	59	0	0.0	59.0	0.0	0.0
MTSHH:Pleolipoviridae	48	48	48	1.0	48.0	48.0	1.0	48	0	0.0	48.0	0.0	0.0
MTSHU:Undefined	150	150	0	1.0				150	0	0.0
RODCG:Alternaviridae	51	37	37	0.7254901960784313	37.0	37.0	1.0	37	0	0.0	37.0	0.0	0.0
RODCG:Botybirnaviridae	6	6	6	1.0	6.0	6.0	1.0	6	0	0.0	6.0	0.0	0.0
RODCG:Chrysoviridae	471	358	358	0.7600849256900213	358.0	358.0	1.0	358	0	0.0	358.0	0.0	0.0
RODCG:Giardiaviridae	3	3	3	1.0	3.0	3.0	1.0	3	0	0.0	3.0	0.0	0.0
RODCG:Megabirnaviridae	6	6	6	1.0	6.0	6.0	1.0	6	0	0.0	6.0	0.0	0.0
RODCG:Monocitiviridae	3	3	3	1.0	3.0	3.0	1.0	3	0	0.0	3.0	0.0	0.0
RODCG:Orthototiviridae	18	15	15	0.8333333333333334	15.0	15.0	1.0	15	0	0.0	15.0	0.0	0.0
RODCG:Pseudototiviridae	60	53	53	0.8833333333333333	53.0	53.0	1.0	53	0	0.0	53.0	0.0	0.0
RODCG:Quadriviridae	27	22	22	0.8148148148148148	22.0	22.0	1.0	22	0	0.0	22.0	0.0	0.0
RODRR:Sedoreoviridae	1266	782	782	0.617693522906793	782.0	782.0	1.0	782	0	0.0	782.0	0.0	0.0
RODRR:Spinareoviridae	1518	1034	1034	0.6811594202898551	1034.0	1034.0	1.0	1034	0	0.0	1034.0	0.0	0.0
RODVM:Cystoviridae	63	55	55	0.873015873015873	55.0	55.0	1.0	55	0	0.0	55.0	0.0	0.0
ROKAH:Alphatetraviridae	18	15	15	0.8333333333333334	15.0	15.0	1.0	15	0	0.0	15.0	0.0	0.0
ROKAH:Benyviridae	39	30	30	0.7692307692307693	30.0	30.0	1.0	30	0	0.0	30.0	0.0	0.0
ROKAH:Hepeviridae	72	71	71	0.9861111111111112	71.0	71.0	1.0	71	0	0.0	71.0	0.0	0.0
ROKAH:Matonaviridae	12	12	12	1.0	12.0	12.0	1.0	12	0	0.0	12.0	0.0	0.0
ROKAM:Bromoviridae	348	273	273	0.7844827586206896	273.0	273.0	1.0	273	0	0.0	273.0	0.0	0.0
ROKAM:Closteroviridae	204	202	202	0.9901960784313726	202.0	202.0	1.0	202	0	0.0	202.0	0.0	0.0
ROKAM:Endornaviridae	93	93	93	1.0	93.0	93.0	1.0	93	0	0.0	93.0	0.0	0.0
ROKAM:Kitaviridae	87	77	77	0.8850574712643678	77.0	77.0	1.0	77	0	0.0	77.0	0.0	0.0
ROKAM:Mayoviridae	24	19	19	0.7916666666666666	19.0	19.0	1.0	19	0	0.0	19.0	0.0	0.0
ROKAM:Togaviridae	162	157	157	0.9691358024691358	157.0	157.0	1.0	157	0	0.0	157.0	0.0	0.0
ROKAM:Virgaviridae	246	215	215	0.8739837398373984	215.0	215.0	1.0	215	0	0.0	215.0	0.0	0.0
ROKAT:Alphaflexiviridae	198	186	186	0.9393939393939394	186.0	186.0	1.0	186	0	0.0	186.0	0.0	0.0
ROKAT:Betaflexiviridae	411	390	390	0.948905109489051	390.0	390.0	1.0	390	0	0.0	390.0	0.0	0.0
ROKAT:Deltaflexiviridae	9	9	9	1.0	9.0	9.0	1.0	9	0	0.0	9.0	0.0	0.0
ROKAT:Gammaflexiviridae	12	12	12	1.0	12.0	12.0	1.0	12	0	0.0	12.0	0.0	0.0
ROKAT:Tymoviridae	120	99	99	0.825	99.0	99.0	1.0	99	0	0.0	99.0	0.0	0.0
ROKFA:Flaviviridae	441	407	407	0.9229024943310657	407.0	407.0	1.0	407	0	0.0	407.0	0.0	0.0
ROKMN:Nodaviridae	123	75	75	0.6097560975609756	75.0	75.0	1.0	75	0	0.0	75.0	0.0	0.0
ROKMN:Sinhaliviridae	6	6	6	1.0	6.0	6.0	1.0	6	0	0.0	6.0	0.0	0.0
ROKTT:Carmotetraviridae	3	3	3	1.0	3.0	3.0	1.0	3	0	0.0	3.0	0.0	0.0
ROKTT:Tombusviridae	291	244	244	0.8384879725085911	244.0	244.0	1.0	244	0	0.0	244.0	0.0	0.0
ROLAW:Narnaviridae	6	6	6	1.0	6.0	6.0	1.0	6	0	0.0	6.0	0.0	0.0
ROLHC:Mitoviridae	315	239	239	0.7587301587301587	239.0	239.0	1.0	239	0	0.0	239.0	0.0	0.0
ROLLN:Atkinsviridae	273	241	241	0.8827838827838828	241.0	241.0	1.0	241	0	0.0	241.0	0.0	0.0
ROLLN:Duinviridae	18	16	16	0.8888888888888888	16.0	16.0	1.0	16	0	0.0	16.0	0.0	0.0
ROLLN:Fiersviridae	867	711	711	0.8200692041522492	711.0	711.0	1.0	711	0	0.0	711.0	0.0	0.0
ROLLN:Solspiviridae	81	75	75	0.9259259259259259	75.0	75.0	1.0	75	0	0.0	75.0	0.0	0.0
ROLLT:Blumeviridae	87	74	74	0.8505747126436781	74.0	74.0	1.0	74	0	0.0	74.0	0.0	0.0
ROLLT:Steitzviridae	1167	973	973	0.8337617823479005	973.0	973.0	1.0	973	0	0.0	973.0	0.0	0.0
ROLLU:Undefined	9	9	8	1.0	8.0	8.0	1.0	9	0	0.0	0.0	0.0
ROLMO:Botourmiaviridae	525	386	386	0.7352380952380952	386.0	386.0	1.0	386	0	0.0	386.0	0.0	0.0
RONBE:Cruliviridae	27	20	20	0.7407407407407407	20.0	20.0	1.0	20	0	0.0	20.0	0.0	0.0
RONBE:Fimoviridae	507	345	348	0.6804733727810651	345.0	348.0	0.9913793103448276	345	3	0.008620689655172414	345.0	3.0	0.008620689655172414
RONBE:Hantaviridae	549	424	424	0.7723132969034608	424.0	424.0	1.0	424	0	0.0	424.0	0.0	0.0
RONBE:Peribunyaviridae	1722	1324	1327	0.7688734030197445	1324.0	1327.0	0.9977392614920875	1324	3	0.002260738507912585	1324.0	3.0	0.002260738507912585
RONBE:Phasmaviridae	180	150	150	0.8333333333333334	150.0	150.0	1.0	150	0	0.0	150.0	0.0	0.0
RONBE:Tospoviridae	219	197	197	0.8995433789954338	197.0	197.0	1.0	197	0	0.0	197.0	0.0	0.0
RONBE:Tulasviridae	3	3	3	1.0	3.0	3.0	1.0	3	0	0.0	3.0	0.0	0.0
RONBH:Arenaviridae	456	386	386	0.8464912280701754	386.0	386.0	1.0	386	0	0.0	386.0	0.0	0.0
RONBH:Leishbuviridae	9	6	6	0.6666666666666666	6.0	6.0	1.0	6	0	0.0	6.0	0.0	0.0
RONBH:Mypoviridae	9	8	8	0.8888888888888888	8.0	8.0	1.0	8	0	0.0	8.0	0.0	0.0
RONBH:Nairoviridae	513	437	437	0.8518518518518519	437.0	437.0	1.0	437	0	0.0	437.0	0.0	0.0
RONBH:Phenuiviridae	1500	1185	1185	0.79	1185.0	1185.0	1.0	1185	0	0.0	1185.0	0.0	0.0
RONBH:Wupedeviridae	9	7	7	0.7777777777777778	7.0	7.0	1.0	7	0	0.0	7.0	0.0	0.0
RONCM:Qinviridae	48	39	39	0.8125	39.0	39.0	1.0	39	0	0.0	39.0	0.0	0.0
RONIA:Amnoonviridae	30	15	15	0.5	15.0	15.0	1.0	15	0	0.0	15.0	0.0	0.0
RONIA:Orthomyxoviridae	276	163	163	0.5905797101449275	163.0	163.0	1.0	163	0	0.0	163.0	0.0	0.0
RONMJ:Aliusviridae	36	36	36	1.0	36.0	36.0	1.0	36	0	0.0	36.0	0.0	0.0
RONMJ:Chuviridae	153	146	146	0.954248366013072	146.0	146.0	1.0	146	0	0.0	146.0	0.0	0.0
RONMJ:Crepuscuviridae	3	3	3	1.0	3.0	3.0	1.0	3	0	0.0	3.0	0.0	0.0
RONMJ:Myriaviridae	3	3	3	1.0	3.0	3.0	1.0	3	0	0.0	3.0	0.0	0.0
RONMJ:Natareviridae	3	3	3	1.0	3.0	3.0	1.0	3	0	0.0	3.0	0.0	0.0
RONMM:Artoviridae	27	27	27	1.0	27.0	27.0	1.0	27	0	0.0	27.0	0.0	0.0
RONMM:Bornaviridae	63	62	62	0.9841269841269841	62.0	62.0	1.0	62	0	0.0	62.0	0.0	0.0
RONMM:Filoviridae	48	48	48	1.0	48.0	48.0	1.0	48	0	0.0	48.0	0.0	0.0
RONMM:Lispiviridae	90	90	90	1.0	90.0	90.0	1.0	90	0	0.0	90.0	0.0	0.0
RONMM:Mymonaviridae	189	186	186	0.9841269841269841	186.0	186.0	1.0	186	0	0.0	186.0	0.0	0.0
RONMM:Nyamiviridae	69	67	67	0.9710144927536232	67.0	67.0	1.0	67	0	0.0	67.0	0.0	0.0
RONMM:Paramyxoviridae	249	249	249	1.0	249.0	249.0	1.0	249	0	0.0	249.0	0.0	0.0
RONMM:Pneumoviridae	15	15	15	1.0	15.0	15.0	1.0	15	0	0.0	15.0	0.0	0.0
RONMM:Rhabdoviridae	969	962	962	0.9927760577915377	962.0	962.0	1.0	962	0	0.0	962.0	0.0	0.0
RONMM:Sunviridae	3	3	3	1.0	3.0	3.0	1.0	3	0	0.0	3.0	0.0	0.0
RONMM:Xinmoviridae	42	42	42	1.0	42.0	42.0	1.0	42	0	0.0	42.0	0.0	0.0
RONMN:Aspiviridae	51	40	40	0.7843137254901961	40.0	40.0	1.0	40	0	0.0	40.0	0.0	0.0
RONYG:Yueviridae	12	10	10	0.8333333333333334	10.0	10.0	1.0	10	0	0.0	10.0	0.0	0.0
ROPDD:Amalgaviridae	33	25	25	0.7575757575757576	25.0	25.0	1.0	25	0	0.0	25.0	0.0	0.0
ROPDD:Curvulaviridae	12	7	7	0.5833333333333334	7.0	7.0	1.0	7	0	0.0	7.0	0.0	0.0
ROPDD:Fusariviridae	102	98	98	0.9607843137254902	98.0	98.0	1.0	98	0	0.0	98.0	0.0	0.0
ROPDD:Hypoviridae	129	129	129	1.0	129.0	129.0	1.0	129	0	0.0	129.0	0.0	0.0
ROPDD:Partitiviridae	399	257	257	0.6441102756892231	257.0	257.0	1.0	257	0	0.0	257.0	0.0	0.0
ROPDD:Picobirnaviridae	24	15	15	0.625	15.0	15.0	1.0	15	0	0.0	15.0	0.0	0.0
ROPPN:Abyssoviridae	3	3	3	1.0	3.0	3.0	1.0	3	0	0.0	3.0	0.0	0.0
ROPPN:Arteriviridae	69	66	66	0.9565217391304348	66.0	66.0	1.0	66	0	0.0	66.0	0.0	0.0
ROPPN:Coronaviridae	156	156	156	1.0	156.0	156.0	1.0	156	0	0.0	156.0	0.0	0.0
ROPPN:Cremegaviridae	6	6	6	1.0	6.0	6.0	1.0	6	0	0.0	6.0	0.0	0.0
ROPPN:Euroniviridae	9	9	9	1.0	9.0	9.0	1.0	9	0	0.0	9.0	0.0	0.0
ROPPN:Gresnaviridae	3	3	3	1.0	3.0	3.0	1.0	3	0	0.0	3.0	0.0	0.0
ROPPN:Medioniviridae	6	6	6	1.0	6.0	6.0	1.0	6	0	0.0	6.0	0.0	0.0
ROPPN:Mesoniviridae	42	42	42	1.0	42.0	42.0	1.0	42	0	0.0	42.0	0.0	0.0
ROPPN:Mononiviridae	3	3	3	1.0	3.0	3.0	1.0	3	0	0.0	3.0	0.0	0.0
ROPPN:Nanghoshaviridae	3	3	3	1.0	3.0	3.0	1.0	3	0	0.0	3.0	0.0	0.0
ROPPN:Nanhypoviridae	3	3	3	1.0	3.0	3.0	1.0	3	0	0.0	3.0	0.0	0.0
ROPPN:Olifoviridae	3	3	3	1.0	3.0	3.0	1.0	3	0	0.0	3.0	0.0	0.0
ROPPN:Roniviridae	12	12	12	1.0	12.0	12.0	1.0	12	0	0.0	12.0	0.0	0.0
ROPPN:Tobaniviridae	63	63	63	1.0	63.0	63.0	1.0	63	0	0.0	63.0	0.0	0.0
ROPPP:Caliciviridae	81	78	78	0.9629629629629629	78.0	78.0	1.0	78	0	0.0	78.0	0.0	0.0
ROPPP:Dicistroviridae	48	48	48	1.0	48.0	48.0	1.0	48	0	0.0	48.0	0.0	0.0
ROPPP:Iflaviridae	45	45	45	1.0	45.0	45.0	1.0	45	0	0.0	45.0	0.0	0.0
ROPPP:Marnaviridae	60	56	56	0.9333333333333333	56.0	56.0	1.0	56	0	0.0	56.0	0.0	0.0
ROPPP:Noraviridae	3	3	3	1.0	3.0	3.0	1.0	3	0	0.0	3.0	0.0	0.0
ROPPP:Picornaviridae	1893	1722	1722	0.9096671949286846	1722.0	1722.0	1.0	1722	0	0.0	1722.0	0.0	0.0
ROPPP:Polycipiviridae	39	39	39	1.0	39.0	39.0	1.0	39	0	0.0	39.0	0.0	0.0
ROPPP:Secoviridae	525	468	468	0.8914285714285715	468.0	468.0	1.0	468	0	0.0	468.0	0.0	0.0
ROPPP:Solinviviridae	6	6	6	1.0	6.0	6.0	1.0	6	0	0.0	6.0	0.0	0.0
ROPPS:Alvernaviridae	3	3	3	1.0	3.0	3.0	1.0	3	0	0.0	3.0	0.0	0.0
ROPPS:Barnaviridae	3	3	3	1.0	3.0	3.0	1.0	3	0	0.0	3.0	0.0	0.0
ROPPS:Solemoviridae	180	160	160	0.8888888888888888	160.0	160.0	1.0	160	0	0.0	160.0	0.0	0.0
ROPSP:Potyviridae	810	753	753	0.9296296296296296	753.0	753.0	1.0	753	0	0.0	753.0	0.0	0.0
ROPSS:Astroviridae	66	57	57	0.8636363636363636	57.0	57.0	1.0	57	0	0.0	57.0	0.0	0.0
ROPUU:Hadakaviridae	63	38	38	0.6031746031746031	38.0	38.0	1.0	38	0	0.0	38.0	0.0	0.0
ROPUY:Yadokariviridae	39	34	34	0.8717948717948718	34.0	34.0	1.0	34	0	0.0	34.0	0.0	0.0
ROUUU:Birnaviridae	99	81	81	0.8181818181818182	81.0	81.0	1.0	81	0	0.0	81.0	0.0	0.0
ROUUU:Permutotetraviridae	3	3	3	1.0	3.0	3.0	1.0	3	0	0.0	3.0	0.0	0.0
RPARB:Hepadnaviridae	123	99	99	0.8048780487804879	99.0	99.0	1.0	99	0	0.0	99.0	0.0	0.0
RPARO:Belpaoviridae	33	32	32	0.9696969696969697	32.0	32.0	1.0	32	0	0.0	32.0	0.0	0.0
RPARO:Caulimoviridae	294	281	281	0.95578231292517	281.0	281.0	1.0	281	0	0.0	281.0	0.0	0.0
RPARO:Metaviridae	93	88	88	0.946236559139785	88.0	88.0	1.0	88	0	0.0	88.0	0.0	0.0
RPARO:Pseudoviridae	99	94	94	0.9494949494949495	94.0	94.0	1.0	94	0	0.0	94.0	0.0	0.0
RPARO:Retroviridae	189	175	175	0.9259259259259259	175.0	175.0	1.0	175	0	0.0	175.0	0.0	0.0
RUUUU:Kolmioviridae	45	28	28	0.6222222222222222	28.0	28.0	1.0	28	0	0.0	28.0	0.0	0.0
RUUUU:Polymycoviridae	204	126	126	0.6176470588235294	126.0	126.0	1.0	126	0	0.0	126.0	0.0	0.0
RUUUU:Sarthroviridae	24	8	8	0.3333333333333333	8.0	8.0	1.0	8	0	0.0	8.0	0.0	0.0
RUUUU:Undefined	18	18	10	1.0	10.0	10.0	1.0	18	0	0.0	0.0	0.0
UUUNL:Baculoviridae	309	305	305	0.9870550161812298	305.0	305.0	1.0	305	0	0.0	305.0	0.0	0.0
UUUNL:Hytrosaviridae	6	6	6	1.0	6.0	6.0	1.0	6	0	0.0	6.0	0.0	0.0
UUUNL:Nudiviridae	42	42	42	1.0	42.0	42.0	1.0	42	0	0.0	42.0	0.0	0.0
UUUNU:Nimaviridae	39	39	39	1.0	39.0	39.0	1.0	39	0	0.0	39.0	0.0	0.0
UUUNU:Undefined	9	9	0	1.0				9	0	0.0
UUUUU:Alphasatellitidae	255	142	142	0.5568627450980392	142.0	142.0	1.0	142	0	0.0	142.0	0.0	0.0
UUUUU:Ampullaviridae	9	9	9	1.0	9.0	9.0	1.0	9	0	0.0	9.0	0.0	0.0
UUUUU:Anelloviridae	468	358	358	0.7649572649572649	358.0	358.0	1.0	358	0	0.0	358.0	0.0	0.0
UUUUU:Avsunviroidae	15	4	4	0.26666666666666666	4.0	4.0	1.0	4	0	0.0	4.0	0.0	0.0
UUUUU:Bartogtaviriformidae	3	2	2	0.6666666666666666	2.0	2.0	1.0	2	0	0.0	2.0	0.0	0.0
UUUUU:Bicaudaviridae	3	3	3	1.0	3.0	3.0	1.0	3	0	0.0	3.0	0.0	0.0
UUUUU:Brachygtaviriformidae	3	1	1	0.3333333333333333	1.0	1.0	1.0	1	0	0.0	1.0	0.0	0.0
UUUUU:Clavaviridae	3	3	3	1.0	3.0	3.0	1.0	3	0	0.0	3.0	0.0	0.0
UUUUU:Fuselloviridae	177	27	27	0.15254237288135594	27.0	27.0	1.0	27	0	0.0	27.0	0.0	0.0
UUUUU:Globuloviridae	12	12	12	1.0	12.0	12.0	1.0	12	0	0.0	12.0	0.0	0.0
UUUUU:Guttaviridae	3	3	3	1.0	3.0	3.0	1.0	3	0	0.0	3.0	0.0	0.0
UUUUU:Halspiviridae	3	3	3	1.0	3.0	3.0	1.0	3	0	0.0	3.0	0.0	0.0
UUUUU:Itzamnaviridae	6	6	6	1.0	6.0	6.0	1.0	6	0	0.0	6.0	0.0	0.0
UUUUU:Ovaliviridae	3	3	3	1.0	3.0	3.0	1.0	3	0	0.0	3.0	0.0	0.0
UUUUU:Plasmaviridae	3	3	3	1.0	3.0	3.0	1.0	3	0	0.0	3.0	0.0	0.0
UUUUU:Polydnaviriformidae	690	0	0	0.0				0	0
UUUUU:Portogloboviridae	6	6	6	1.0	6.0	6.0	1.0	6	0	0.0	6.0	0.0	0.0
UUUUU:Pospiviroidae	117	32	32	0.27350427350427353	32.0	32.0	1.0	32	0	0.0	32.0	0.0	0.0
UUUUU:Rhodogtaviriformidae	12	12	12	1.0	12.0	12.0	1.0	12	0	0.0	12.0	0.0	0.0
UUUUU:Spiraviridae	3	3	3	1.0	3.0	3.0	1.0	3	0	0.0	3.0	0.0	0.0
UUUUU:Thaspiviridae	9	9	9	1.0	9.0	9.0	1.0	9	0	0.0	9.0	0.0	0.0
UUUUU:Tolecusatellitidae	393	214	214	0.544529262086514	214.0	214.0	1.0	214	0	0.0	214.0	0.0	0.0
UUUUU:Undefined	3	3	3	1.0	3.0	3.0	1.0	3	0	0.0	0.0	0.0
VBNMA:Phycodnaviridae	36	33	33	0.9166666666666666	33.0	33.0	1.0	33	0	0.0	33.0	0.0	0.0
VBNMI:Allomimiviridae	6	6	6	1.0	6.0	6.0	1.0	6	0	0.0	6.0	0.0	0.0
VBNMI:Mesomimiviridae	9	9	9	1.0	9.0	9.0	1.0	9	0	0.0	9.0	0.0	0.0
VBNMI:Mimiviridae	42	42	42	1.0	42.0	42.0	1.0	42	0	0.0	42.0	0.0	0.0
VBNMI:Schizomimiviridae	6	6	6	1.0	6.0	6.0	1.0	6	0	0.0	6.0	0.0	0.0
VBNMP:Ascoviridae	15	15	15	1.0	15.0	15.0	1.0	15	0	0.0	15.0	0.0	0.0
VBNMP:Iridoviridae	162	159	159	0.9814814814814815	159.0	159.0	1.0	159	0	0.0	159.0	0.0	0.0
VBNMP:Marseilleviridae	9	9	9	1.0	9.0	9.0	1.0	9	0	0.0	9.0	0.0	0.0
VBNMU:Mamonoviridae	6	6	6	1.0	6.0	6.0	1.0	6	0	0.0	6.0	0.0	0.0
VBNPA:Asfarviridae	60	60	60	1.0	60.0	60.0	1.0	60	0	0.0	60.0	0.0	0.0
VBNPC:Poxviridae	168	163	163	0.9702380952380952	163.0	163.0	1.0	163	0	0.0	163.0	0.0	0.0
VBPAL:Finnlakeviridae	36	3	3	0.08333333333333333	3.0	3.0	1.0	3	0	0.0	3.0	0.0	0.0
VBPML:Maviroviridae	3	3	3	1.0	3.0	3.0	1.0	3	0	0.0	3.0	0.0	0.0
VBPML:Undefined	150	150	0	1.0				150	0	0.0
VBPMM:Sputniviroviridae	6	6	6	1.0	6.0	6.0	1.0	6	0	0.0	6.0	0.0	0.0
VBPPO:Adintoviridae	6	6	6	1.0	6.0	6.0	1.0	6	0	0.0	6.0	0.0	0.0
VBPPU:Undefined	150	148	2	0.9866666666666667	0.0	2.0	0.0	148	2	0.013333333333333334	0.0	2.0	1.0
VBPTA:Skuldviridae	6	6	6	1.0	6.0	6.0	1.0	6	0	0.0	6.0	0.0	0.0
VBPTB:Turriviridae	6	6	6	1.0	6.0	6.0	1.0	6	0	0.0	6.0	0.0	0.0
VBPTC:Chaacviridae	9	9	9	1.0	9.0	9.0	1.0	9	0	0.0	9.0	0.0	0.0
VBPTK:Tectiviridae	36	36	36	1.0	36.0	36.0	1.0	36	0	0.0	36.0	0.0	0.0
VBPTR:Adenoviridae	609	589	589	0.9671592775041051	589.0	589.0	1.0	589	0	0.0	589.0	0.0	0.0
VBPTU:Autolykiviridae	15	15	15	1.0	15.0	15.0	1.0	15	0	0.0	15.0	0.0	0.0
VBPTV:Corticoviridae	6	6	6	1.0	6.0	6.0	1.0	6	0	0.0	6.0	0.0	0.0
VBPUU:Undefined	150	150	0	1.0				150	0	0.0
VBUUU:Yaraviridae	3	3	3	1.0	3.0	3.0	1.0	3	0	0.0	3.0	0.0	0.0
VHDLH:Matsushitaviridae	6	6	6	1.0	6.0	6.0	1.0	6	0	0.0	6.0	0.0	0.0
VHDLH:Simuloviridae	9	9	9	1.0	9.0	9.0	1.0	9	0	0.0	9.0	0.0	0.0
VHDLH:Sphaerolipoviridae	12	12	12	1.0	12.0	12.0	1.0	12	0	0.0	12.0	0.0	0.0
VHDLU:Undefined	165	165	0	1.0				165	0	0.0
VUUUU:Undefined	150	150	0	1.0				150	0	0.0
