## Supplementary data 3 for "First community challenge for automated virus taxonomy": Team8-Sub1_lineage.csv

LineageFamily	n_sequences	n_correct_fixed	n_attempted	accuracy_Family_fixed	n_correct_attempted	n_attempted_check	accuracy_Family_attempted	n_TP_fixed	n_FP_fixed	FDR_Family_fixed	n_TP_attempted	n_FP_attempted	FDR_Family_attempted
AZTTL:Lipothrixviridae	30	27	30	0.9	27	30	0.9	27	3	0.1	27	3	0.1
AZTTL:Rudiviridae	51	43	51	0.8431372549019608	43	51	0.8431372549019608	43	8	0.1568627450980392	43	8	0.1568627450980392
AZTTL:Ungulaviridae	3	0	3	0.0	0	3	0.0	0	3	1.0	0	3	1.0
AZTTM:Ahmunviridae	3	2	3	0.6666666666666666	2	3	0.6666666666666666	2	1	0.3333333333333333	2	1	0.3333333333333333
AZTTP:Tristromaviridae	9	5	9	0.5555555555555556	5	9	0.5555555555555556	5	3	0.375	5	3	0.375
AZTTU:Undefined	9	1	9	0.1111111111111111	1	9	0.1111111111111111	1	8	0.8888888888888888	0	8	1.0
DHPHH:Alloherpesviridae	39	25	39	0.6410256410256411	25	39	0.6410256410256411	25	14	0.358974358974359	25	14	0.358974358974359
DHPHH:Malacoherpesviridae	6	2	6	0.3333333333333333	2	6	0.3333333333333333	2	4	0.6666666666666666	2	4	0.6666666666666666
DHPHH:Orthoherpesviridae	354	327	354	0.923728813559322	327	354	0.923728813559322	327	26	0.07365439093484419	327	26	0.07365439093484419
DHUCA:Undefined	3	0	3	0.0	0	3	0.0	0	3	1.0	0	3	1.0
DHUCC:Crevaviridae	12	11	12	0.9166666666666666	11	12	0.9166666666666666	11	1	0.08333333333333333	11	1	0.08333333333333333
DHUCC:Intestiviridae	54	50	54	0.9259259259259259	50	54	0.9259259259259259	50	4	0.07407407407407407	50	4	0.07407407407407407
DHUCC:Steigviridae	45	40	45	0.8888888888888888	40	45	0.8888888888888888	40	5	0.1111111111111111	40	5	0.1111111111111111
DHUCC:Suoliviridae	108	105	108	0.9722222222222222	105	108	0.9722222222222222	105	3	0.027777777777777776	105	3	0.027777777777777776
DHUCC:Undefined	6	2	6	0.3333333333333333	2	6	0.3333333333333333	2	4	0.6666666666666666	0	4	1.0
DHUCJ:Yangangviridae	9	6	9	0.6666666666666666	6	9	0.6666666666666666	6	3	0.3333333333333333	6	3	0.3333333333333333
DHUCJ:Yanlukaviridae	3	2	3	0.6666666666666666	2	3	0.6666666666666666	2	0	0.0	2	0	0.0
DHUCK:Graaviviridae	6	5	6	0.8333333333333334	5	6	0.8333333333333334	5	1	0.16666666666666666	5	1	0.16666666666666666
DHUCK:Haloferuviridae	9	7	9	0.7777777777777778	7	9	0.7777777777777778	7	2	0.2222222222222222	7	2	0.2222222222222222
DHUCK:Pyrstoviridae	3	3	3	1.0	3	3	1.0	3	0	0.0	3	0	0.0
DHUCK:Shortaselviridae	3	2	3	0.6666666666666666	2	3	0.6666666666666666	2	1	0.3333333333333333	2	1	0.3333333333333333
DHUCM:Anaerodiviridae	3	2	3	0.6666666666666666	2	3	0.6666666666666666	2	0	0.0	2	0	0.0
DHUCM:Aoguangviridae	3	2	3	0.6666666666666666	2	3	0.6666666666666666	2	1	0.3333333333333333	2	1	0.3333333333333333
DHUCM:Leisingerviridae	3	1	3	0.3333333333333333	1	3	0.3333333333333333	1	2	0.6666666666666666	1	2	0.6666666666666666
DHUCN:Ahpuchviridae	3	1	3	0.3333333333333333	1	3	0.3333333333333333	1	2	0.6666666666666666	1	2	0.6666666666666666
DHUCN:Ekchuahviridae	6	4	6	0.6666666666666666	4	6	0.6666666666666666	4	2	0.3333333333333333	4	2	0.3333333333333333
DHUCT:Druskaviridae	6	5	6	0.8333333333333334	5	6	0.8333333333333334	5	1	0.16666666666666666	5	1	0.16666666666666666
DHUCT:Hafunaviridae	30	24	30	0.8	24	30	0.8	24	6	0.2	24	6	0.2
DHUCT:Halomagnusviridae	6	2	6	0.3333333333333333	2	6	0.3333333333333333	2	3	0.6	2	3	0.6
DHUCT:Soleiviridae	3	3	3	1.0	3	3	1.0	3	0	0.0	3	0	0.0
DHUCU:Ackermannviridae	189	183	189	0.9682539682539683	183	189	0.9682539682539683	183	6	0.031746031746031744	183	6	0.031746031746031744
DHUCU:Aggregaviridae	3	2	3	0.6666666666666666	2	3	0.6666666666666666	2	1	0.3333333333333333	2	1	0.3333333333333333
DHUCU:Aliceevansviridae	378	349	378	0.9232804232804233	349	378	0.9232804232804233	349	18	0.04904632152588556	349	18	0.04904632152588556
DHUCU:Arenbergviridae	3	1	3	0.3333333333333333	1	3	0.3333333333333333	1	2	0.6666666666666666	1	2	0.6666666666666666
DHUCU:Assiduviridae	9	5	9	0.5555555555555556	5	9	0.5555555555555556	5	3	0.375	5	3	0.375
DHUCU:Autographiviridae	1116	973	1116	0.8718637992831542	973	1116	0.8718637992831542	973	132	0.11945701357466064	973	132	0.11945701357466064
DHUCU:Casjensviridae	147	126	147	0.8571428571428571	126	147	0.8571428571428571	126	13	0.09352517985611511	126	13	0.09352517985611511
DHUCU:Chaseviridae	45	31	45	0.6888888888888889	31	45	0.6888888888888889	31	14	0.3111111111111111	31	14	0.3111111111111111
DHUCU:Chimalliviridae	99	90	99	0.9090909090909091	90	99	0.9090909090909091	90	9	0.09090909090909091	90	9	0.09090909090909091
DHUCU:Demerecviridae	300	278	300	0.9266666666666666	278	300	0.9266666666666666	278	22	0.07333333333333333	278	22	0.07333333333333333
DHUCU:Drexlerviridae	339	313	339	0.9233038348082596	313	339	0.9233038348082596	313	24	0.0712166172106825	313	24	0.0712166172106825
DHUCU:Duneviridae	18	9	18	0.5	9	18	0.5	9	8	0.47058823529411764	9	8	0.47058823529411764
DHUCU:Fervensviridae	3	2	3	0.6666666666666666	2	3	0.6666666666666666	2	1	0.3333333333333333	2	1	0.3333333333333333
DHUCU:Forsetiviridae	6	4	6	0.6666666666666666	4	6	0.6666666666666666	4	2	0.3333333333333333	4	2	0.3333333333333333
DHUCU:Fredfastierviridae	9	5	9	0.5555555555555556	5	9	0.5555555555555556	5	4	0.4444444444444444	5	4	0.4444444444444444
DHUCU:Grimontviridae	30	22	30	0.7333333333333333	22	30	0.7333333333333333	22	7	0.2413793103448276	22	7	0.2413793103448276
DHUCU:Guelinviridae	30	20	30	0.6666666666666666	20	30	0.6666666666666666	20	9	0.3103448275862069	20	9	0.3103448275862069
DHUCU:Helgolandviridae	3	0	3	0.0	0	3	0.0	0	1	1.0	0	1	1.0
DHUCU:Herelleviridae	345	341	345	0.9884057971014493	341	345	0.9884057971014493	341	4	0.011594202898550725	341	4	0.011594202898550725
DHUCU:Kleczkowskaviridae	6	6	6	1.0	6	6	1.0	6	0	0.0	6	0	0.0
DHUCU:Kyanoviridae	201	191	201	0.9502487562189055	191	201	0.9502487562189055	191	9	0.045	191	9	0.045
DHUCU:Madisaviridae	3	3	3	1.0	3	3	1.0	3	0	0.0	3	0	0.0
DHUCU:Madridviridae	6	4	6	0.6666666666666666	4	6	0.6666666666666666	4	0	0.0	4	0	0.0
DHUCU:Mesyanzhinovviridae	60	45	60	0.75	45	60	0.75	45	12	0.21052631578947367	45	12	0.21052631578947367
DHUCU:Molycolviridae	6	3	6	0.5	3	6	0.5	3	3	0.5	3	3	0.5
DHUCU:Naomviridae	3	2	3	0.6666666666666666	2	3	0.6666666666666666	2	0	0.0	2	0	0.0
DHUCU:Orlajensenviridae	33	25	33	0.7575757575757576	25	33	0.7575757575757576	25	3	0.10714285714285714	25	3	0.10714285714285714
DHUCU:Pachyviridae	15	12	15	0.8	12	15	0.8	12	3	0.2	12	3	0.2
DHUCU:Peduoviridae	381	310	381	0.8136482939632546	310	381	0.8136482939632546	310	47	0.13165266106442577	310	47	0.13165266106442577
DHUCU:Pervagoviridae	12	3	12	0.25	3	12	0.25	3	9	0.75	3	9	0.75
DHUCU:Pootjesviridae	33	30	33	0.9090909090909091	30	33	0.9090909090909091	30	3	0.09090909090909091	30	3	0.09090909090909091
DHUCU:Pungoviridae	3	2	3	0.6666666666666666	2	3	0.6666666666666666	2	1	0.3333333333333333	2	1	0.3333333333333333
DHUCU:Rountreeviridae	114	87	114	0.7631578947368421	87	114	0.7631578947368421	87	23	0.20909090909090908	87	23	0.20909090909090908
DHUCU:Saffermanviridae	12	10	12	0.8333333333333334	10	12	0.8333333333333334	10	2	0.16666666666666666	10	2	0.16666666666666666
DHUCU:Salasmaviridae	93	72	93	0.7741935483870968	72	93	0.7741935483870968	72	20	0.21739130434782608	72	20	0.21739130434782608
DHUCU:Saparoviridae	6	6	6	1.0	6	6	1.0	6	0	0.0	6	0	0.0
DHUCU:Schitoviridae	318	280	318	0.8805031446540881	280	318	0.8805031446540881	280	36	0.11392405063291139	280	36	0.11392405063291139
DHUCU:Speroviridae	3	2	3	0.6666666666666666	2	3	0.6666666666666666	2	1	0.3333333333333333	2	1	0.3333333333333333
DHUCU:Stanwilliamsviridae	84	73	84	0.8690476190476191	73	84	0.8690476190476191	73	10	0.12048192771084337	73	10	0.12048192771084337
DHUCU:Straboviridae	624	597	624	0.9567307692307693	597	624	0.9567307692307693	597	23	0.037096774193548385	597	23	0.037096774193548385
DHUCU:Suolaviridae	3	2	3	0.6666666666666666	2	3	0.6666666666666666	2	1	0.3333333333333333	2	1	0.3333333333333333
DHUCU:Undefined	7539	5727	7539	0.759649820931158	5727	7539	0.759649820931158	5727	1812	0.240350179068842	0	1812	1.0
DHUCU:Verdandiviridae	9	5	9	0.5555555555555556	5	9	0.5555555555555556	5	4	0.4444444444444444	5	4	0.4444444444444444
DHUCU:Vertoviridae	15	9	15	0.6	9	15	0.6	9	6	0.4	9	6	0.4
DHUCU:Vilmaviridae	81	69	81	0.8518518518518519	69	81	0.8518518518518519	69	12	0.14814814814814814	69	12	0.14814814814814814
DHUCU:Winoviridae	9	6	9	0.6666666666666666	6	9	0.6666666666666666	6	2	0.25	6	2	0.25
DHUCU:Zierdtviridae	78	58	78	0.7435897435897436	58	78	0.7435897435897436	58	15	0.2054794520547945	58	15	0.2054794520547945
DHUCU:Zobellviridae	39	18	39	0.46153846153846156	18	39	0.46153846153846156	18	21	0.5384615384615384	18	21	0.5384615384615384
MLHFT:Inoviridae	207	162	207	0.782608695652174	162	207	0.782608695652174	162	42	0.20588235294117646	162	42	0.20588235294117646
MLHFT:Paulinoviridae	6	4	6	0.6666666666666666	4	6	0.6666666666666666	4	2	0.3333333333333333	4	2	0.3333333333333333
MLHFT:Plectroviridae	18	14	18	0.7777777777777778	14	18	0.7777777777777778	14	4	0.2222222222222222	14	4	0.2222222222222222
MLHFT:Undefined	150	9	150	0.06	9	150	0.06	9	141	0.94	0	141	1.0
MSCAB:Bacilladnaviridae	66	30	66	0.45454545454545453	30	66	0.45454545454545453	30	36	0.5454545454545454	30	36	0.5454545454545454
MSCAC:Circoviridae	444	246	444	0.5540540540540541	246	444	0.5540540540540541	246	197	0.44469525959367945	246	197	0.44469525959367945
MSCAC:Smacoviridae	249	185	249	0.7429718875502008	185	249	0.7429718875502008	185	62	0.25101214574898784	185	62	0.25101214574898784
MSCAC:Vilyaviridae	54	28	54	0.5185185185185185	28	54	0.5185185185185185	28	24	0.46153846153846156	28	24	0.46153846153846156
MSCAM:Amesuviridae	6	1	6	0.16666666666666666	1	6	0.16666666666666666	1	5	0.8333333333333334	1	5	0.8333333333333334
MSCAM:Nanoviridae	555	310	555	0.5585585585585585	310	555	0.5585585585585585	310	244	0.4404332129963899	310	244	0.4404332129963899
MSCAR:Naryaviridae	15	5	15	0.3333333333333333	5	15	0.3333333333333333	5	10	0.6666666666666666	5	10	0.6666666666666666
MSCAR:Nenyaviridae	18	6	18	0.3333333333333333	6	18	0.3333333333333333	6	12	0.6666666666666666	6	12	0.6666666666666666
MSCAR:Redondoviridae	78	51	78	0.6538461538461539	51	78	0.6538461538461539	51	27	0.34615384615384615	51	27	0.34615384615384615
MSCMP:Bidnaviridae	6	1	6	0.16666666666666666	1	6	0.16666666666666666	1	5	0.8333333333333334	1	5	0.8333333333333334
MSCPS:Polyomaviridae	351	229	351	0.6524216524216524	229	351	0.6524216524216524	229	119	0.34195402298850575	229	119	0.34195402298850575
MSCPZ:Papillomaviridae	1029	766	1029	0.7444120505344995	766	1029	0.7444120505344995	766	262	0.25486381322957197	766	262	0.25486381322957197
MSCQP:Parvoviridae	525	320	525	0.6095238095238096	320	525	0.6095238095238096	320	205	0.3904761904761905	320	205	0.3904761904761905
MSCRG:Geminiviridae	2814	2353	2814	0.8361762615493958	2353	2814	0.8361762615493958	2353	456	0.16233535065859736	2353	456	0.16233535065859736
MSCRG:Genomoviridae	717	453	717	0.6317991631799164	453	717	0.6317991631799164	453	263	0.36731843575418993	453	263	0.36731843575418993
MSCUU:Undefined	150	1	150	0.006666666666666667	1	150	0.006666666666666667	1	149	0.9933333333333333	0	149	1.0
MSPMP:Microviridae	210	39	210	0.18571428571428572	39	210	0.18571428571428572	39	168	0.8115942028985508	39	168	0.8115942028985508
MTSHH:Pleolipoviridae	48	25	48	0.5208333333333334	25	48	0.5208333333333334	25	22	0.46808510638297873	25	22	0.46808510638297873
MTSHU:Undefined	150	14	150	0.09333333333333334	14	150	0.09333333333333334	14	136	0.9066666666666666	0	136	1.0
RODCG:Alternaviridae	51	22	51	0.43137254901960786	22	51	0.43137254901960786	22	29	0.5686274509803921	22	29	0.5686274509803921
RODCG:Botybirnaviridae	6	4	6	0.6666666666666666	4	6	0.6666666666666666	4	2	0.3333333333333333	4	2	0.3333333333333333
RODCG:Chrysoviridae	471	334	471	0.7091295116772823	334	471	0.7091295116772823	334	134	0.2863247863247863	334	134	0.2863247863247863
RODCG:Giardiaviridae	3	1	3	0.3333333333333333	1	3	0.3333333333333333	1	2	0.6666666666666666	1	2	0.6666666666666666
RODCG:Megabirnaviridae	6	2	6	0.3333333333333333	2	6	0.3333333333333333	2	4	0.6666666666666666	2	4	0.6666666666666666
RODCG:Monocitiviridae	3	1	3	0.3333333333333333	1	3	0.3333333333333333	1	2	0.6666666666666666	1	2	0.6666666666666666
RODCG:Orthototiviridae	18	7	18	0.3888888888888889	7	18	0.3888888888888889	7	11	0.6111111111111112	7	11	0.6111111111111112
RODCG:Pseudototiviridae	60	31	60	0.5166666666666667	31	60	0.5166666666666667	31	29	0.48333333333333334	31	29	0.48333333333333334
RODCG:Quadriviridae	27	11	27	0.4074074074074074	11	27	0.4074074074074074	11	16	0.5925925925925926	11	16	0.5925925925925926
RODRR:Sedoreoviridae	1266	867	1266	0.6848341232227488	867	1266	0.6848341232227488	867	398	0.31462450592885377	867	398	0.31462450592885377
RODRR:Spinareoviridae	1518	1133	1518	0.7463768115942029	1133	1518	0.7463768115942029	1133	378	0.2501654533421575	1133	378	0.2501654533421575
RODVM:Cystoviridae	63	35	63	0.5555555555555556	35	63	0.5555555555555556	35	26	0.4262295081967213	35	26	0.4262295081967213
ROKAH:Alphatetraviridae	18	6	18	0.3333333333333333	6	18	0.3333333333333333	6	12	0.6666666666666666	6	12	0.6666666666666666
ROKAH:Benyviridae	39	20	39	0.5128205128205128	20	39	0.5128205128205128	20	19	0.48717948717948717	20	19	0.48717948717948717
ROKAH:Hepeviridae	72	42	72	0.5833333333333334	42	72	0.5833333333333334	42	30	0.4166666666666667	42	30	0.4166666666666667
ROKAH:Matonaviridae	12	10	12	0.8333333333333334	10	12	0.8333333333333334	10	2	0.16666666666666666	10	2	0.16666666666666666
ROKAM:Bromoviridae	348	196	348	0.5632183908045977	196	348	0.5632183908045977	196	151	0.43515850144092216	196	151	0.43515850144092216
ROKAM:Closteroviridae	204	127	204	0.6225490196078431	127	204	0.6225490196078431	127	77	0.37745098039215685	127	77	0.37745098039215685
ROKAM:Endornaviridae	93	64	93	0.6881720430107527	64	93	0.6881720430107527	64	29	0.3118279569892473	64	29	0.3118279569892473
ROKAM:Kitaviridae	87	46	87	0.5287356321839081	46	87	0.5287356321839081	46	41	0.47126436781609193	46	41	0.47126436781609193
ROKAM:Mayoviridae	24	8	24	0.3333333333333333	8	24	0.3333333333333333	8	16	0.6666666666666666	8	16	0.6666666666666666
ROKAM:Togaviridae	162	116	162	0.7160493827160493	116	162	0.7160493827160493	116	45	0.2795031055900621	116	45	0.2795031055900621
ROKAM:Virgaviridae	246	139	246	0.5650406504065041	139	246	0.5650406504065041	139	105	0.430327868852459	139	105	0.430327868852459
ROKAT:Alphaflexiviridae	198	125	198	0.6313131313131313	125	198	0.6313131313131313	125	73	0.3686868686868687	125	73	0.3686868686868687
ROKAT:Betaflexiviridae	411	239	411	0.5815085158150851	239	411	0.5815085158150851	239	172	0.41849148418491483	239	172	0.41849148418491483
ROKAT:Deltaflexiviridae	9	3	9	0.3333333333333333	3	9	0.3333333333333333	3	6	0.6666666666666666	3	6	0.6666666666666666
ROKAT:Gammaflexiviridae	12	8	12	0.6666666666666666	8	12	0.6666666666666666	8	4	0.3333333333333333	8	4	0.3333333333333333
ROKAT:Tymoviridae	120	86	120	0.7166666666666667	86	120	0.7166666666666667	86	34	0.2833333333333333	86	34	0.2833333333333333
ROKFA:Flaviviridae	441	325	441	0.7369614512471655	325	441	0.7369614512471655	325	115	0.26136363636363635	325	115	0.26136363636363635
ROKMN:Nodaviridae	123	61	123	0.4959349593495935	61	123	0.4959349593495935	61	62	0.5040650406504065	61	62	0.5040650406504065
ROKMN:Sinhaliviridae	6	4	6	0.6666666666666666	4	6	0.6666666666666666	4	2	0.3333333333333333	4	2	0.3333333333333333
ROKTT:Carmotetraviridae	3	0	3	0.0	0	3	0.0	0	3	1.0	0	3	1.0
ROKTT:Tombusviridae	291	181	291	0.6219931271477663	181	291	0.6219931271477663	181	110	0.37800687285223367	181	110	0.37800687285223367
ROLAW:Narnaviridae	6	3	6	0.5	3	6	0.5	3	3	0.5	3	3	0.5
ROLHC:Mitoviridae	315	208	315	0.6603174603174603	208	315	0.6603174603174603	208	106	0.3375796178343949	208	106	0.3375796178343949
ROLLN:Atkinsviridae	273	129	273	0.4725274725274725	129	273	0.4725274725274725	129	142	0.5239852398523985	129	142	0.5239852398523985
ROLLN:Duinviridae	18	6	18	0.3333333333333333	6	18	0.3333333333333333	6	12	0.6666666666666666	6	12	0.6666666666666666
ROLLN:Fiersviridae	867	525	867	0.6055363321799307	525	867	0.6055363321799307	525	335	0.38953488372093026	525	335	0.38953488372093026
ROLLN:Solspiviridae	81	43	81	0.5308641975308642	43	81	0.5308641975308642	43	38	0.4691358024691358	43	38	0.4691358024691358
ROLLT:Blumeviridae	87	29	87	0.3333333333333333	29	87	0.3333333333333333	29	58	0.6666666666666666	29	58	0.6666666666666666
ROLLT:Steitzviridae	1167	909	1167	0.7789203084832905	909	1167	0.7789203084832905	909	251	0.21637931034482757	909	251	0.21637931034482757
ROLLU:Undefined	9	3	9	0.3333333333333333	3	9	0.3333333333333333	3	6	0.6666666666666666	0	6	1.0
ROLMO:Botourmiaviridae	525	320	525	0.6095238095238096	320	525	0.6095238095238096	320	202	0.38697318007662834	320	202	0.38697318007662834
RONBE:Cruliviridae	27	10	27	0.37037037037037035	10	27	0.37037037037037035	10	17	0.6296296296296297	10	17	0.6296296296296297
RONBE:Fimoviridae	507	377	507	0.7435897435897436	377	507	0.7435897435897436	377	127	0.251984126984127	377	127	0.251984126984127
RONBE:Hantaviridae	549	321	549	0.5846994535519126	321	549	0.5846994535519126	321	228	0.41530054644808745	321	228	0.41530054644808745
RONBE:Peribunyaviridae	1722	1297	1722	0.7531939605110337	1297	1722	0.7531939605110337	1297	423	0.24593023255813953	1297	423	0.24593023255813953
RONBE:Phasmaviridae	180	96	180	0.5333333333333333	96	180	0.5333333333333333	96	84	0.4666666666666667	96	84	0.4666666666666667
RONBE:Tospoviridae	219	117	219	0.5342465753424658	117	219	0.5342465753424658	117	102	0.4657534246575342	117	102	0.4657534246575342
RONBE:Tulasviridae	3	3	3	1.0	3	3	1.0	3	0	0.0	3	0	0.0
RONBH:Arenaviridae	456	310	456	0.6798245614035088	310	456	0.6798245614035088	310	146	0.3201754385964912	310	146	0.3201754385964912
RONBH:Leishbuviridae	9	1	9	0.1111111111111111	1	9	0.1111111111111111	1	8	0.8888888888888888	1	8	0.8888888888888888
RONBH:Mypoviridae	9	3	9	0.3333333333333333	3	9	0.3333333333333333	3	6	0.6666666666666666	3	6	0.6666666666666666
RONBH:Nairoviridae	513	358	513	0.6978557504873294	358	513	0.6978557504873294	358	153	0.299412915851272	358	153	0.299412915851272
RONBH:Phenuiviridae	1500	1021	1500	0.6806666666666666	1021	1500	0.6806666666666666	1021	477	0.3184245660881175	1021	477	0.3184245660881175
RONBH:Wupedeviridae	9	2	9	0.2222222222222222	2	9	0.2222222222222222	2	7	0.7777777777777778	2	7	0.7777777777777778
RONCM:Qinviridae	48	13	48	0.2708333333333333	13	48	0.2708333333333333	13	35	0.7291666666666666	13	35	0.7291666666666666
RONIA:Amnoonviridae	30	7	30	0.23333333333333334	7	30	0.23333333333333334	7	23	0.7666666666666667	7	23	0.7666666666666667
RONIA:Orthomyxoviridae	276	153	276	0.5543478260869565	153	276	0.5543478260869565	153	123	0.44565217391304346	153	123	0.44565217391304346
RONMJ:Aliusviridae	36	17	36	0.4722222222222222	17	36	0.4722222222222222	17	19	0.5277777777777778	17	19	0.5277777777777778
RONMJ:Chuviridae	153	97	153	0.6339869281045751	97	153	0.6339869281045751	97	56	0.3660130718954248	97	56	0.3660130718954248
RONMJ:Crepuscuviridae	3	1	3	0.3333333333333333	1	3	0.3333333333333333	1	2	0.6666666666666666	1	2	0.6666666666666666
RONMJ:Myriaviridae	3	2	3	0.6666666666666666	2	3	0.6666666666666666	2	1	0.3333333333333333	2	1	0.3333333333333333
RONMJ:Natareviridae	3	0	3	0.0	0	3	0.0	0	3	1.0	0	3	1.0
RONMM:Artoviridae	27	9	27	0.3333333333333333	9	27	0.3333333333333333	9	18	0.6666666666666666	9	18	0.6666666666666666
RONMM:Bornaviridae	63	29	63	0.4603174603174603	29	63	0.4603174603174603	29	34	0.5396825396825397	29	34	0.5396825396825397
RONMM:Filoviridae	48	29	48	0.6041666666666666	29	48	0.6041666666666666	29	19	0.3958333333333333	29	19	0.3958333333333333
RONMM:Lispiviridae	90	29	90	0.32222222222222224	29	90	0.32222222222222224	29	61	0.6777777777777778	29	61	0.6777777777777778
RONMM:Mymonaviridae	189	125	189	0.6613756613756614	125	189	0.6613756613756614	125	64	0.3386243386243386	125	64	0.3386243386243386
RONMM:Nyamiviridae	69	32	69	0.463768115942029	32	69	0.463768115942029	32	37	0.5362318840579711	32	37	0.5362318840579711
RONMM:Paramyxoviridae	249	177	249	0.7108433734939759	177	249	0.7108433734939759	177	72	0.2891566265060241	177	72	0.2891566265060241
RONMM:Pneumoviridae	15	2	15	0.13333333333333333	2	15	0.13333333333333333	2	13	0.8666666666666667	2	13	0.8666666666666667
RONMM:Rhabdoviridae	969	769	969	0.7936016511867905	769	969	0.7936016511867905	769	200	0.20639834881320948	769	200	0.20639834881320948
RONMM:Sunviridae	3	0	3	0.0	0	3	0.0	0	3	1.0	0	3	1.0
RONMM:Xinmoviridae	42	15	42	0.35714285714285715	15	42	0.35714285714285715	15	27	0.6428571428571429	15	27	0.6428571428571429
RONMN:Aspiviridae	51	23	51	0.45098039215686275	23	51	0.45098039215686275	23	27	0.54	23	27	0.54
RONYG:Yueviridae	12	2	12	0.16666666666666666	2	12	0.16666666666666666	2	10	0.8333333333333334	2	10	0.8333333333333334
ROPDD:Amalgaviridae	33	12	33	0.36363636363636365	12	33	0.36363636363636365	12	21	0.6363636363636364	12	21	0.6363636363636364
ROPDD:Curvulaviridae	12	4	12	0.3333333333333333	4	12	0.3333333333333333	4	8	0.6666666666666666	4	8	0.6666666666666666
ROPDD:Fusariviridae	102	66	102	0.6470588235294118	66	102	0.6470588235294118	66	36	0.35294117647058826	66	36	0.35294117647058826
ROPDD:Hypoviridae	129	74	129	0.5736434108527132	74	129	0.5736434108527132	74	55	0.4263565891472868	74	55	0.4263565891472868
ROPDD:Partitiviridae	399	243	399	0.6090225563909775	243	399	0.6090225563909775	243	156	0.39097744360902253	243	156	0.39097744360902253
ROPDD:Picobirnaviridae	24	6	24	0.25	6	24	0.25	6	17	0.7391304347826086	6	17	0.7391304347826086
ROPPN:Abyssoviridae	3	3	3	1.0	3	3	1.0	3	0	0.0	3	0	0.0
ROPPN:Arteriviridae	69	29	69	0.42028985507246375	29	69	0.42028985507246375	29	40	0.5797101449275363	29	40	0.5797101449275363
ROPPN:Coronaviridae	156	132	156	0.8461538461538461	132	156	0.8461538461538461	132	24	0.15384615384615385	132	24	0.15384615384615385
ROPPN:Cremegaviridae	6	4	6	0.6666666666666666	4	6	0.6666666666666666	4	2	0.3333333333333333	4	2	0.3333333333333333
ROPPN:Euroniviridae	9	3	9	0.3333333333333333	3	9	0.3333333333333333	3	6	0.6666666666666666	3	6	0.6666666666666666
ROPPN:Gresnaviridae	3	2	3	0.6666666666666666	2	3	0.6666666666666666	2	1	0.3333333333333333	2	1	0.3333333333333333
ROPPN:Medioniviridae	6	1	6	0.16666666666666666	1	6	0.16666666666666666	1	5	0.8333333333333334	1	5	0.8333333333333334
ROPPN:Mesoniviridae	42	33	42	0.7857142857142857	33	42	0.7857142857142857	33	9	0.21428571428571427	33	9	0.21428571428571427
ROPPN:Mononiviridae	3	1	3	0.3333333333333333	1	3	0.3333333333333333	1	2	0.6666666666666666	1	2	0.6666666666666666
ROPPN:Nanghoshaviridae	3	0	3	0.0	0	3	0.0	0	3	1.0	0	3	1.0
ROPPN:Nanhypoviridae	3	1	3	0.3333333333333333	1	3	0.3333333333333333	1	2	0.6666666666666666	1	2	0.6666666666666666
ROPPN:Olifoviridae	3	3	3	1.0	3	3	1.0	3	0	0.0	3	0	0.0
ROPPN:Roniviridae	12	8	12	0.6666666666666666	8	12	0.6666666666666666	8	4	0.3333333333333333	8	4	0.3333333333333333
ROPPN:Tobaniviridae	63	45	63	0.7142857142857143	45	63	0.7142857142857143	45	18	0.2857142857142857	45	18	0.2857142857142857
ROPPP:Caliciviridae	81	38	81	0.4691358024691358	38	81	0.4691358024691358	38	42	0.525	38	42	0.525
ROPPP:Dicistroviridae	48	20	48	0.4166666666666667	20	48	0.4166666666666667	20	28	0.5833333333333334	20	28	0.5833333333333334
ROPPP:Iflaviridae	45	26	45	0.5777777777777777	26	45	0.5777777777777777	26	19	0.4222222222222222	26	19	0.4222222222222222
ROPPP:Marnaviridae	60	27	60	0.45	27	60	0.45	27	32	0.5423728813559322	27	32	0.5423728813559322
ROPPP:Noraviridae	3	0	3	0.0	0	3	0.0	0	3	1.0	0	3	1.0
ROPPP:Picornaviridae	1893	1388	1893	0.7332276809297411	1388	1893	0.7332276809297411	1388	504	0.266384778012685	1388	504	0.266384778012685
ROPPP:Polycipiviridae	39	15	39	0.38461538461538464	15	39	0.38461538461538464	15	23	0.6052631578947368	15	23	0.6052631578947368
ROPPP:Secoviridae	525	327	525	0.6228571428571429	327	525	0.6228571428571429	327	198	0.37714285714285717	327	198	0.37714285714285717
ROPPP:Solinviviridae	6	2	6	0.3333333333333333	2	6	0.3333333333333333	2	4	0.6666666666666666	2	4	0.6666666666666666
ROPPS:Alvernaviridae	3	1	3	0.3333333333333333	1	3	0.3333333333333333	1	2	0.6666666666666666	1	2	0.6666666666666666
ROPPS:Barnaviridae	3	1	3	0.3333333333333333	1	3	0.3333333333333333	1	2	0.6666666666666666	1	2	0.6666666666666666
ROPPS:Solemoviridae	180	107	180	0.5944444444444444	107	180	0.5944444444444444	107	73	0.40555555555555556	107	73	0.40555555555555556
ROPSP:Potyviridae	810	599	810	0.7395061728395061	599	810	0.7395061728395061	599	211	0.26049382716049385	599	211	0.26049382716049385
ROPSS:Astroviridae	66	39	66	0.5909090909090909	39	66	0.5909090909090909	39	27	0.4090909090909091	39	27	0.4090909090909091
ROPUU:Hadakaviridae	63	20	63	0.31746031746031744	20	63	0.31746031746031744	20	43	0.6825396825396826	20	43	0.6825396825396826
ROPUY:Yadokariviridae	39	19	39	0.48717948717948717	19	39	0.48717948717948717	19	20	0.5128205128205128	19	20	0.5128205128205128
ROUUU:Birnaviridae	99	73	99	0.7373737373737373	73	99	0.7373737373737373	73	26	0.26262626262626265	73	26	0.26262626262626265
ROUUU:Permutotetraviridae	3	1	3	0.3333333333333333	1	3	0.3333333333333333	1	2	0.6666666666666666	1	2	0.6666666666666666
RPARB:Hepadnaviridae	123	76	123	0.6178861788617886	76	123	0.6178861788617886	76	47	0.3821138211382114	76	47	0.3821138211382114
RPARO:Belpaoviridae	33	14	33	0.42424242424242425	14	33	0.42424242424242425	14	19	0.5757575757575758	14	19	0.5757575757575758
RPARO:Caulimoviridae	294	184	294	0.6258503401360545	184	294	0.6258503401360545	184	108	0.3698630136986301	184	108	0.3698630136986301
RPARO:Metaviridae	93	50	93	0.5376344086021505	50	93	0.5376344086021505	50	43	0.46236559139784944	50	43	0.46236559139784944
RPARO:Pseudoviridae	99	44	99	0.4444444444444444	44	99	0.4444444444444444	44	54	0.5510204081632653	44	54	0.5510204081632653
RPARO:Retroviridae	189	111	189	0.5873015873015873	111	189	0.5873015873015873	111	78	0.4126984126984127	111	78	0.4126984126984127
RUUUU:Kolmioviridae	45	27	45	0.6	27	45	0.6	27	18	0.4	27	18	0.4
RUUUU:Polymycoviridae	204	115	204	0.5637254901960784	115	204	0.5637254901960784	115	89	0.4362745098039216	115	89	0.4362745098039216
RUUUU:Sarthroviridae	24	9	24	0.375	9	24	0.375	9	15	0.625	9	15	0.625
RUUUU:Undefined	18	6	18	0.3333333333333333	6	18	0.3333333333333333	6	12	0.6666666666666666	0	12	1.0
UUUNL:Baculoviridae	309	287	309	0.9288025889967637	287	309	0.9288025889967637	287	22	0.07119741100323625	287	22	0.07119741100323625
UUUNL:Hytrosaviridae	6	2	6	0.3333333333333333	2	6	0.3333333333333333	2	4	0.6666666666666666	2	4	0.6666666666666666
UUUNL:Nudiviridae	42	33	42	0.7857142857142857	33	42	0.7857142857142857	33	9	0.21428571428571427	33	9	0.21428571428571427
UUUNU:Nimaviridae	39	30	39	0.7692307692307693	30	39	0.7692307692307693	30	9	0.23076923076923078	30	9	0.23076923076923078
UUUNU:Undefined	9	0	9	0.0	0	9	0.0	0	9	1.0	0	9	1.0
UUUUU:Alphasatellitidae	255	98	255	0.3843137254901961	98	255	0.3843137254901961	98	156	0.6141732283464567	98	156	0.6141732283464567
UUUUU:Ampullaviridae	9	5	9	0.5555555555555556	5	9	0.5555555555555556	5	4	0.4444444444444444	5	4	0.4444444444444444
UUUUU:Anelloviridae	468	352	468	0.7521367521367521	352	468	0.7521367521367521	352	116	0.24786324786324787	352	116	0.24786324786324787
UUUUU:Avsunviroidae	15	2	15	0.13333333333333333	2	15	0.13333333333333333	2	13	0.8666666666666667	2	13	0.8666666666666667
UUUUU:Bartogtaviriformidae	3	0	3	0.0	0	3	0.0	0	3	1.0	0	3	1.0
UUUUU:Bicaudaviridae	3	0	3	0.0	0	3	0.0	0	3	1.0	0	3	1.0
UUUUU:Brachygtaviriformidae	3	1	3	0.3333333333333333	1	3	0.3333333333333333	1	2	0.6666666666666666	1	2	0.6666666666666666
UUUUU:Clavaviridae	3	3	3	1.0	3	3	1.0	3	0	0.0	3	0	0.0
UUUUU:Fuselloviridae	177	19	177	0.10734463276836158	19	177	0.10734463276836158	19	158	0.8926553672316384	19	158	0.8926553672316384
UUUUU:Globuloviridae	12	11	12	0.9166666666666666	11	12	0.9166666666666666	11	1	0.08333333333333333	11	1	0.08333333333333333
UUUUU:Guttaviridae	3	3	3	1.0	3	3	1.0	3	0	0.0	3	0	0.0
UUUUU:Halspiviridae	3	0	3	0.0	0	3	0.0	0	3	1.0	0	3	1.0
UUUUU:Itzamnaviridae	6	6	6	1.0	6	6	1.0	6	0	0.0	6	0	0.0
UUUUU:Ovaliviridae	3	1	3	0.3333333333333333	1	3	0.3333333333333333	1	2	0.6666666666666666	1	2	0.6666666666666666
UUUUU:Plasmaviridae	3	2	3	0.6666666666666666	2	3	0.6666666666666666	2	0	0.0	2	0	0.0
UUUUU:Polydnaviriformidae	690	0	690	0.0	0	690	0.0	0	690	1.0	0	690	1.0
UUUUU:Portogloboviridae	6	5	6	0.8333333333333334	5	6	0.8333333333333334	5	1	0.16666666666666666	5	1	0.16666666666666666
UUUUU:Pospiviroidae	117	55	117	0.4700854700854701	55	117	0.4700854700854701	55	62	0.5299145299145299	55	62	0.5299145299145299
UUUUU:Rhodogtaviriformidae	12	12	12	1.0	12	12	1.0	12	0	0.0	12	0	0.0
UUUUU:Spiraviridae	3	3	3	1.0	3	3	1.0	3	0	0.0	3	0	0.0
UUUUU:Thaspiviridae	9	9	9	1.0	9	9	1.0	9	0	0.0	9	0	0.0
UUUUU:Tolecusatellitidae	393	248	393	0.6310432569974554	248	393	0.6310432569974554	248	145	0.36895674300254455	248	145	0.36895674300254455
UUUUU:Undefined	3	2	3	0.6666666666666666	2	3	0.6666666666666666	2	1	0.3333333333333333	0	1	1.0
VBNMA:Phycodnaviridae	36	28	36	0.7777777777777778	28	36	0.7777777777777778	28	8	0.2222222222222222	28	8	0.2222222222222222
VBNMI:Allomimiviridae	6	6	6	1.0	6	6	1.0	6	0	0.0	6	0	0.0
VBNMI:Mesomimiviridae	9	9	9	1.0	9	9	1.0	9	0	0.0	9	0	0.0
VBNMI:Mimiviridae	42	42	42	1.0	42	42	1.0	42	0	0.0	42	0	0.0
VBNMI:Schizomimiviridae	6	6	6	1.0	6	6	1.0	6	0	0.0	6	0	0.0
VBNMP:Ascoviridae	15	14	15	0.9333333333333333	14	15	0.9333333333333333	14	1	0.06666666666666667	14	1	0.06666666666666667
VBNMP:Iridoviridae	162	153	162	0.9444444444444444	153	162	0.9444444444444444	153	9	0.05555555555555555	153	9	0.05555555555555555
VBNMP:Marseilleviridae	9	9	9	1.0	9	9	1.0	9	0	0.0	9	0	0.0
VBNMU:Mamonoviridae	6	6	6	1.0	6	6	1.0	6	0	0.0	6	0	0.0
VBNPA:Asfarviridae	60	60	60	1.0	60	60	1.0	60	0	0.0	60	0	0.0
VBNPC:Poxviridae	168	157	168	0.9345238095238095	157	168	0.9345238095238095	157	11	0.06547619047619048	157	11	0.06547619047619048
VBPAL:Finnlakeviridae	36	0	36	0.0	0	36	0.0	0	32	1.0	0	32	1.0
VBPML:Maviroviridae	3	1	3	0.3333333333333333	1	3	0.3333333333333333	1	2	0.6666666666666666	1	2	0.6666666666666666
VBPML:Undefined	150	6	150	0.04	6	150	0.04	6	144	0.96	0	144	1.0
VBPMM:Sputniviroviridae	6	1	6	0.16666666666666666	1	6	0.16666666666666666	1	5	0.8333333333333334	1	5	0.8333333333333334
VBPPO:Adintoviridae	6	2	6	0.3333333333333333	2	6	0.3333333333333333	2	4	0.6666666666666666	2	4	0.6666666666666666
VBPPU:Undefined	150	4	150	0.02666666666666667	4	150	0.02666666666666667	4	146	0.9733333333333334	0	146	1.0
VBPTA:Skuldviridae	6	2	6	0.3333333333333333	2	6	0.3333333333333333	2	4	0.6666666666666666	2	4	0.6666666666666666
VBPTB:Turriviridae	6	3	6	0.5	3	6	0.5	3	3	0.5	3	3	0.5
VBPTC:Chaacviridae	9	3	9	0.3333333333333333	3	9	0.3333333333333333	3	6	0.6666666666666666	3	6	0.6666666666666666
VBPTK:Tectiviridae	36	17	36	0.4722222222222222	17	36	0.4722222222222222	17	15	0.46875	17	15	0.46875
VBPTR:Adenoviridae	609	543	609	0.8916256157635468	543	609	0.8916256157635468	543	66	0.10837438423645321	543	66	0.10837438423645321
VBPTU:Autolykiviridae	15	6	15	0.4	6	15	0.4	6	5	0.45454545454545453	6	5	0.45454545454545453
VBPTV:Corticoviridae	6	4	6	0.6666666666666666	4	6	0.6666666666666666	4	0	0.0	4	0	0.0
VBPUU:Undefined	150	3	150	0.02	3	150	0.02	3	147	0.98	0	147	1.0
VBUUU:Yaraviridae	3	1	3	0.3333333333333333	1	3	0.3333333333333333	1	1	0.5	1	1	0.5
VHDLH:Matsushitaviridae	6	5	6	0.8333333333333334	5	6	0.8333333333333334	5	0	0.0	5	0	0.0
VHDLH:Simuloviridae	9	8	9	0.8888888888888888	8	9	0.8888888888888888	8	1	0.1111111111111111	8	1	0.1111111111111111
VHDLH:Sphaerolipoviridae	12	9	12	0.75	9	12	0.75	9	3	0.25	9	3	0.25
VHDLU:Undefined	165	47	165	0.28484848484848485	47	165	0.28484848484848485	47	118	0.7151515151515152	0	118	1.0
VUUUU:Undefined	150	15	150	0.1	15	150	0.1	15	135	0.9	0	135	1.0
