## Supplementary data 3 for "First community challenge for automated virus taxonomy": Team8-Sub2_lineage.csv

LineageFamily	n_sequences	n_correct_fixed	n_attempted	accuracy_Family_fixed	n_correct_attempted	n_attempted_check	accuracy_Family_attempted	n_TP_fixed	n_FP_fixed	FDR_Family_fixed	n_TP_attempted	n_FP_attempted	FDR_Family_attempted
AZTTL:Lipothrixviridae	30	27	30	0.9	27	30	0.9	27	2	0.06896551724137931	27	2	0.06896551724137931
AZTTL:Rudiviridae	51	43	51	0.8431372549019608	43	51	0.8431372549019608	43	8	0.1568627450980392	43	8	0.1568627450980392
AZTTL:Ungulaviridae	3	0	3	0.0	0	3	0.0	0	3	1.0	0	3	1.0
AZTTM:Ahmunviridae	3	2	3	0.6666666666666666	2	3	0.6666666666666666	2	1	0.3333333333333333	2	1	0.3333333333333333
AZTTP:Tristromaviridae	9	5	9	0.5555555555555556	5	9	0.5555555555555556	5	3	0.375	5	3	0.375
AZTTU:Undefined	9	1	9	0.1111111111111111	1	9	0.1111111111111111	1	8	0.8888888888888888	0	8	1.0
DHPHH:Alloherpesviridae	39	24	37	0.6153846153846154	24	37	0.6486486486486487	24	10	0.29411764705882354	24	10	0.29411764705882354
DHPHH:Malacoherpesviridae	6	2	6	0.3333333333333333	2	6	0.3333333333333333	2	4	0.6666666666666666	2	4	0.6666666666666666
DHPHH:Orthoherpesviridae	354	327	354	0.923728813559322	327	354	0.923728813559322	327	25	0.07102272727272728	327	25	0.07102272727272728
DHUCA:Undefined	3	0	3	0.0	0	3	0.0	0	3	1.0	0	3	1.0
DHUCC:Crevaviridae	12	11	12	0.9166666666666666	11	12	0.9166666666666666	11	1	0.08333333333333333	11	1	0.08333333333333333
DHUCC:Intestiviridae	54	50	54	0.9259259259259259	50	54	0.9259259259259259	50	4	0.07407407407407407	50	4	0.07407407407407407
DHUCC:Steigviridae	45	40	45	0.8888888888888888	40	45	0.8888888888888888	40	5	0.1111111111111111	40	5	0.1111111111111111
DHUCC:Suoliviridae	108	105	108	0.9722222222222222	105	108	0.9722222222222222	105	3	0.027777777777777776	105	3	0.027777777777777776
DHUCC:Undefined	6	2	6	0.3333333333333333	2	6	0.3333333333333333	2	4	0.6666666666666666	0	4	1.0
DHUCJ:Yangangviridae	9	4	9	0.4444444444444444	4	9	0.4444444444444444	4	2	0.3333333333333333	4	2	0.3333333333333333
DHUCJ:Yanlukaviridae	3	2	3	0.6666666666666666	2	3	0.6666666666666666	2	0	0.0	2	0	0.0
DHUCK:Graaviviridae	6	5	6	0.8333333333333334	5	6	0.8333333333333334	5	1	0.16666666666666666	5	1	0.16666666666666666
DHUCK:Haloferuviridae	9	7	9	0.7777777777777778	7	9	0.7777777777777778	7	2	0.2222222222222222	7	2	0.2222222222222222
DHUCK:Pyrstoviridae	3	3	3	1.0	3	3	1.0	3	0	0.0	3	0	0.0
DHUCK:Shortaselviridae	3	2	3	0.6666666666666666	2	3	0.6666666666666666	2	1	0.3333333333333333	2	1	0.3333333333333333
DHUCM:Anaerodiviridae	3	2	3	0.6666666666666666	2	3	0.6666666666666666	2	0	0.0	2	0	0.0
DHUCM:Aoguangviridae	3	2	3	0.6666666666666666	2	3	0.6666666666666666	2	1	0.3333333333333333	2	1	0.3333333333333333
DHUCM:Leisingerviridae	3	1	3	0.3333333333333333	1	3	0.3333333333333333	1	2	0.6666666666666666	1	2	0.6666666666666666
DHUCN:Ahpuchviridae	3	1	3	0.3333333333333333	1	3	0.3333333333333333	1	2	0.6666666666666666	1	2	0.6666666666666666
DHUCN:Ekchuahviridae	6	4	6	0.6666666666666666	4	6	0.6666666666666666	4	2	0.3333333333333333	4	2	0.3333333333333333
DHUCT:Druskaviridae	6	5	6	0.8333333333333334	5	6	0.8333333333333334	5	1	0.16666666666666666	5	1	0.16666666666666666
DHUCT:Hafunaviridae	30	24	30	0.8	24	30	0.8	24	5	0.1724137931034483	24	5	0.1724137931034483
DHUCT:Halomagnusviridae	6	1	6	0.16666666666666666	1	6	0.16666666666666666	1	3	0.75	1	3	0.75
DHUCT:Soleiviridae	3	3	3	1.0	3	3	1.0	3	0	0.0	3	0	0.0
DHUCU:Ackermannviridae	189	182	189	0.9629629629629629	182	189	0.9629629629629629	182	6	0.031914893617021274	182	6	0.031914893617021274
DHUCU:Aggregaviridae	3	2	3	0.6666666666666666	2	3	0.6666666666666666	2	0	0.0	2	0	0.0
DHUCU:Aliceevansviridae	378	348	378	0.9206349206349206	348	378	0.9206349206349206	348	16	0.04395604395604396	348	16	0.04395604395604396
DHUCU:Arenbergviridae	3	1	3	0.3333333333333333	1	3	0.3333333333333333	1	2	0.6666666666666666	1	2	0.6666666666666666
DHUCU:Assiduviridae	9	5	8	0.5555555555555556	5	8	0.625	5	0	0.0	5	0	0.0
DHUCU:Autographiviridae	1116	965	1114	0.8646953405017921	965	1114	0.8662477558348295	965	119	0.10977859778597786	965	119	0.10977859778597786
DHUCU:Casjensviridae	147	119	147	0.8095238095238095	119	147	0.8095238095238095	119	11	0.08461538461538462	119	11	0.08461538461538462
DHUCU:Chaseviridae	45	31	45	0.6888888888888889	31	45	0.6888888888888889	31	14	0.3111111111111111	31	14	0.3111111111111111
DHUCU:Chimalliviridae	99	89	99	0.898989898989899	89	99	0.898989898989899	89	7	0.07291666666666667	89	7	0.07291666666666667
DHUCU:Demerecviridae	300	276	300	0.92	276	300	0.92	276	22	0.0738255033557047	276	22	0.0738255033557047
DHUCU:Drexlerviridae	339	311	339	0.9174041297935103	311	339	0.9174041297935103	311	24	0.07164179104477612	311	24	0.07164179104477612
DHUCU:Duneviridae	18	9	18	0.5	9	18	0.5	9	7	0.4375	9	7	0.4375
DHUCU:Fervensviridae	3	2	3	0.6666666666666666	2	3	0.6666666666666666	2	1	0.3333333333333333	2	1	0.3333333333333333
DHUCU:Forsetiviridae	6	3	6	0.5	3	6	0.5	3	2	0.4	3	2	0.4
DHUCU:Fredfastierviridae	9	5	9	0.5555555555555556	5	9	0.5555555555555556	5	4	0.4444444444444444	5	4	0.4444444444444444
DHUCU:Grimontviridae	30	20	30	0.6666666666666666	20	30	0.6666666666666666	20	6	0.23076923076923078	20	6	0.23076923076923078
DHUCU:Guelinviridae	30	20	29	0.6666666666666666	20	29	0.6896551724137931	20	7	0.25925925925925924	20	7	0.25925925925925924
DHUCU:Helgolandviridae	3	0	3	0.0	0	3	0.0	0	1	1.0	0	1	1.0
DHUCU:Herelleviridae	345	341	345	0.9884057971014493	341	345	0.9884057971014493	341	4	0.011594202898550725	341	4	0.011594202898550725
DHUCU:Kleczkowskaviridae	6	6	6	1.0	6	6	1.0	6	0	0.0	6	0	0.0
DHUCU:Kyanoviridae	201	189	200	0.9402985074626866	189	200	0.945	189	7	0.03571428571428571	189	7	0.03571428571428571
DHUCU:Madisaviridae	3	3	3	1.0	3	3	1.0	3	0	0.0	3	0	0.0
DHUCU:Madridviridae	6	4	6	0.6666666666666666	4	6	0.6666666666666666	4	0	0.0	4	0	0.0
DHUCU:Mesyanzhinovviridae	60	45	60	0.75	45	60	0.75	45	10	0.18181818181818182	45	10	0.18181818181818182
DHUCU:Molycolviridae	6	3	6	0.5	3	6	0.5	3	3	0.5	3	3	0.5
DHUCU:Naomviridae	3	2	3	0.6666666666666666	2	3	0.6666666666666666	2	0	0.0	2	0	0.0
DHUCU:Orlajensenviridae	33	24	33	0.7272727272727273	24	33	0.7272727272727273	24	3	0.1111111111111111	24	3	0.1111111111111111
DHUCU:Pachyviridae	15	12	15	0.8	12	15	0.8	12	2	0.14285714285714285	12	2	0.14285714285714285
DHUCU:Peduoviridae	381	304	381	0.7979002624671916	304	381	0.7979002624671916	304	44	0.12643678160919541	304	44	0.12643678160919541
DHUCU:Pervagoviridae	12	2	11	0.16666666666666666	2	11	0.18181818181818182	2	8	0.8	2	8	0.8
DHUCU:Pootjesviridae	33	30	33	0.9090909090909091	30	33	0.9090909090909091	30	3	0.09090909090909091	30	3	0.09090909090909091
DHUCU:Pungoviridae	3	1	3	0.3333333333333333	1	3	0.3333333333333333	1	1	0.5	1	1	0.5
DHUCU:Rountreeviridae	114	87	114	0.7631578947368421	87	114	0.7631578947368421	87	21	0.19444444444444445	87	21	0.19444444444444445
DHUCU:Saffermanviridae	12	10	12	0.8333333333333334	10	12	0.8333333333333334	10	2	0.16666666666666666	10	2	0.16666666666666666
DHUCU:Salasmaviridae	93	71	93	0.7634408602150538	71	93	0.7634408602150538	71	18	0.20224719101123595	71	18	0.20224719101123595
DHUCU:Saparoviridae	6	5	6	0.8333333333333334	5	6	0.8333333333333334	5	0	0.0	5	0	0.0
DHUCU:Schitoviridae	318	273	318	0.8584905660377359	273	318	0.8584905660377359	273	30	0.09900990099009901	273	30	0.09900990099009901
DHUCU:Speroviridae	3	2	3	0.6666666666666666	2	3	0.6666666666666666	2	1	0.3333333333333333	2	1	0.3333333333333333
DHUCU:Stanwilliamsviridae	84	73	84	0.8690476190476191	73	84	0.8690476190476191	73	8	0.09876543209876543	73	8	0.09876543209876543
DHUCU:Straboviridae	624	587	624	0.9407051282051282	587	624	0.9407051282051282	587	17	0.028145695364238412	587	17	0.028145695364238412
DHUCU:Suolaviridae	3	2	3	0.6666666666666666	2	3	0.6666666666666666	2	1	0.3333333333333333	2	1	0.3333333333333333
DHUCU:Undefined	7539	6094	7527	0.8083300172436663	6082	7527	0.8080244453301448	6094	1445	0.19166998275633373	0	1445	1.0
DHUCU:Verdandiviridae	9	5	9	0.5555555555555556	5	9	0.5555555555555556	5	4	0.4444444444444444	5	4	0.4444444444444444
DHUCU:Vertoviridae	15	9	15	0.6	9	15	0.6	9	6	0.4	9	6	0.4
DHUCU:Vilmaviridae	81	65	81	0.8024691358024691	65	81	0.8024691358024691	65	12	0.15584415584415584	65	12	0.15584415584415584
DHUCU:Winoviridae	9	6	9	0.6666666666666666	6	9	0.6666666666666666	6	1	0.14285714285714285	6	1	0.14285714285714285
DHUCU:Zierdtviridae	78	55	78	0.7051282051282052	55	78	0.7051282051282052	55	10	0.15384615384615385	55	10	0.15384615384615385
DHUCU:Zobellviridae	39	18	39	0.46153846153846156	18	39	0.46153846153846156	18	18	0.5	18	18	0.5
MLHFT:Inoviridae	207	160	205	0.7729468599033816	160	205	0.7804878048780488	160	39	0.19597989949748743	160	39	0.19597989949748743
MLHFT:Paulinoviridae	6	4	6	0.6666666666666666	4	6	0.6666666666666666	4	1	0.2	4	1	0.2
MLHFT:Plectroviridae	18	14	18	0.7777777777777778	14	18	0.7777777777777778	14	4	0.2222222222222222	14	4	0.2222222222222222
MLHFT:Undefined	150	19	149	0.12666666666666668	18	149	0.12080536912751678	19	131	0.8733333333333333	0	131	1.0
MSCAB:Bacilladnaviridae	66	29	65	0.4393939393939394	29	65	0.4461538461538462	29	34	0.5396825396825397	29	34	0.5396825396825397
MSCAC:Circoviridae	444	245	444	0.5518018018018018	245	444	0.5518018018018018	245	191	0.4380733944954128	245	191	0.4380733944954128
MSCAC:Smacoviridae	249	184	247	0.7389558232931727	184	247	0.7449392712550608	184	61	0.24897959183673468	184	61	0.24897959183673468
MSCAC:Vilyaviridae	54	28	54	0.5185185185185185	28	54	0.5185185185185185	28	23	0.45098039215686275	28	23	0.45098039215686275
MSCAM:Amesuviridae	6	1	6	0.16666666666666666	1	6	0.16666666666666666	1	5	0.8333333333333334	1	5	0.8333333333333334
MSCAM:Nanoviridae	555	310	555	0.5585585585585585	310	555	0.5585585585585585	310	241	0.43738656987295826	310	241	0.43738656987295826
MSCAR:Naryaviridae	15	5	15	0.3333333333333333	5	15	0.3333333333333333	5	10	0.6666666666666666	5	10	0.6666666666666666
MSCAR:Nenyaviridae	18	6	18	0.3333333333333333	6	18	0.3333333333333333	6	12	0.6666666666666666	6	12	0.6666666666666666
MSCAR:Redondoviridae	78	50	78	0.6410256410256411	50	78	0.6410256410256411	50	27	0.35064935064935066	50	27	0.35064935064935066
MSCMP:Bidnaviridae	6	1	6	0.16666666666666666	1	6	0.16666666666666666	1	5	0.8333333333333334	1	5	0.8333333333333334
MSCPS:Polyomaviridae	351	229	351	0.6524216524216524	229	351	0.6524216524216524	229	116	0.336231884057971	229	116	0.336231884057971
MSCPZ:Papillomaviridae	1029	765	1026	0.7434402332361516	765	1026	0.7456140350877193	765	248	0.24481737413622903	765	248	0.24481737413622903
MSCQP:Parvoviridae	525	320	525	0.6095238095238096	320	525	0.6095238095238096	320	196	0.3798449612403101	320	196	0.3798449612403101
MSCRG:Geminiviridae	2814	2350	2813	0.8351101634683724	2350	2813	0.835407038748667	2350	436	0.15649676956209618	2350	436	0.15649676956209618
MSCRG:Genomoviridae	717	452	717	0.6304044630404463	452	717	0.6304044630404463	452	253	0.3588652482269504	452	253	0.3588652482269504
MSCUU:Undefined	150	8	150	0.05333333333333334	8	150	0.05333333333333334	8	142	0.9466666666666667	0	142	1.0
MSPMP:Microviridae	210	39	210	0.18571428571428572	39	210	0.18571428571428572	39	158	0.8020304568527918	39	158	0.8020304568527918
MTSHH:Pleolipoviridae	48	25	48	0.5208333333333334	25	48	0.5208333333333334	25	22	0.46808510638297873	25	22	0.46808510638297873
MTSHU:Undefined	150	29	149	0.19333333333333333	28	149	0.18791946308724833	29	121	0.8066666666666666	0	121	1.0
RODCG:Alternaviridae	51	22	51	0.43137254901960786	22	51	0.43137254901960786	22	28	0.56	22	28	0.56
RODCG:Botybirnaviridae	6	4	6	0.6666666666666666	4	6	0.6666666666666666	4	2	0.3333333333333333	4	2	0.3333333333333333
RODCG:Chrysoviridae	471	334	471	0.7091295116772823	334	471	0.7091295116772823	334	130	0.2801724137931034	334	130	0.2801724137931034
RODCG:Giardiaviridae	3	1	3	0.3333333333333333	1	3	0.3333333333333333	1	2	0.6666666666666666	1	2	0.6666666666666666
RODCG:Megabirnaviridae	6	2	6	0.3333333333333333	2	6	0.3333333333333333	2	4	0.6666666666666666	2	4	0.6666666666666666
RODCG:Monocitiviridae	3	1	3	0.3333333333333333	1	3	0.3333333333333333	1	2	0.6666666666666666	1	2	0.6666666666666666
RODCG:Orthototiviridae	18	7	18	0.3888888888888889	7	18	0.3888888888888889	7	11	0.6111111111111112	7	11	0.6111111111111112
RODCG:Pseudototiviridae	60	31	60	0.5166666666666667	31	60	0.5166666666666667	31	29	0.48333333333333334	31	29	0.48333333333333334
RODCG:Quadriviridae	27	11	27	0.4074074074074074	11	27	0.4074074074074074	11	16	0.5925925925925926	11	16	0.5925925925925926
RODRR:Sedoreoviridae	1266	867	1266	0.6848341232227488	867	1266	0.6848341232227488	867	390	0.31026252983293556	867	390	0.31026252983293556
RODRR:Spinareoviridae	1518	1133	1518	0.7463768115942029	1133	1518	0.7463768115942029	1133	364	0.24315297261189045	1133	364	0.24315297261189045
RODVM:Cystoviridae	63	34	63	0.5396825396825397	34	63	0.5396825396825397	34	25	0.423728813559322	34	25	0.423728813559322
ROKAH:Alphatetraviridae	18	6	18	0.3333333333333333	6	18	0.3333333333333333	6	10	0.625	6	10	0.625
ROKAH:Benyviridae	39	20	39	0.5128205128205128	20	39	0.5128205128205128	20	19	0.48717948717948717	20	19	0.48717948717948717
ROKAH:Hepeviridae	72	42	72	0.5833333333333334	42	72	0.5833333333333334	42	29	0.4084507042253521	42	29	0.4084507042253521
ROKAH:Matonaviridae	12	10	12	0.8333333333333334	10	12	0.8333333333333334	10	2	0.16666666666666666	10	2	0.16666666666666666
ROKAM:Bromoviridae	348	196	348	0.5632183908045977	196	348	0.5632183908045977	196	148	0.43023255813953487	196	148	0.43023255813953487
ROKAM:Closteroviridae	204	127	204	0.6225490196078431	127	204	0.6225490196078431	127	76	0.37438423645320196	127	76	0.37438423645320196
ROKAM:Endornaviridae	93	64	93	0.6881720430107527	64	93	0.6881720430107527	64	29	0.3118279569892473	64	29	0.3118279569892473
ROKAM:Kitaviridae	87	46	87	0.5287356321839081	46	87	0.5287356321839081	46	37	0.4457831325301205	46	37	0.4457831325301205
ROKAM:Mayoviridae	24	8	24	0.3333333333333333	8	24	0.3333333333333333	8	15	0.6521739130434783	8	15	0.6521739130434783
ROKAM:Togaviridae	162	116	162	0.7160493827160493	116	162	0.7160493827160493	116	45	0.2795031055900621	116	45	0.2795031055900621
ROKAM:Virgaviridae	246	138	246	0.5609756097560976	138	246	0.5609756097560976	138	104	0.4297520661157025	138	104	0.4297520661157025
ROKAT:Alphaflexiviridae	198	124	198	0.6262626262626263	124	198	0.6262626262626263	124	71	0.3641025641025641	124	71	0.3641025641025641
ROKAT:Betaflexiviridae	411	238	411	0.5790754257907542	238	411	0.5790754257907542	238	164	0.4079601990049751	238	164	0.4079601990049751
ROKAT:Deltaflexiviridae	9	3	9	0.3333333333333333	3	9	0.3333333333333333	3	6	0.6666666666666666	3	6	0.6666666666666666
ROKAT:Gammaflexiviridae	12	8	12	0.6666666666666666	8	12	0.6666666666666666	8	4	0.3333333333333333	8	4	0.3333333333333333
ROKAT:Tymoviridae	120	86	120	0.7166666666666667	86	120	0.7166666666666667	86	32	0.2711864406779661	86	32	0.2711864406779661
ROKFA:Flaviviridae	441	324	441	0.7346938775510204	324	441	0.7346938775510204	324	112	0.25688073394495414	324	112	0.25688073394495414
ROKMN:Nodaviridae	123	61	123	0.4959349593495935	61	123	0.4959349593495935	61	62	0.5040650406504065	61	62	0.5040650406504065
ROKMN:Sinhaliviridae	6	4	6	0.6666666666666666	4	6	0.6666666666666666	4	2	0.3333333333333333	4	2	0.3333333333333333
ROKTT:Carmotetraviridae	3	0	3	0.0	0	3	0.0	0	3	1.0	0	3	1.0
ROKTT:Tombusviridae	291	181	291	0.6219931271477663	181	291	0.6219931271477663	181	107	0.3715277777777778	181	107	0.3715277777777778
ROLAW:Narnaviridae	6	3	6	0.5	3	6	0.5	3	3	0.5	3	3	0.5
ROLHC:Mitoviridae	315	207	314	0.6571428571428571	207	314	0.6592356687898089	207	101	0.32792207792207795	207	101	0.32792207792207795
ROLLN:Atkinsviridae	273	129	273	0.4725274725274725	129	273	0.4725274725274725	129	138	0.5168539325842697	129	138	0.5168539325842697
ROLLN:Duinviridae	18	6	17	0.3333333333333333	6	17	0.35294117647058826	6	11	0.6470588235294118	6	11	0.6470588235294118
ROLLN:Fiersviridae	867	523	867	0.6032295271049596	523	867	0.6032295271049596	523	322	0.3810650887573965	523	322	0.3810650887573965
ROLLN:Solspiviridae	81	43	81	0.5308641975308642	43	81	0.5308641975308642	43	36	0.45569620253164556	43	36	0.45569620253164556
ROLLT:Blumeviridae	87	29	87	0.3333333333333333	29	87	0.3333333333333333	29	57	0.6627906976744186	29	57	0.6627906976744186
ROLLT:Steitzviridae	1167	908	1167	0.778063410454156	908	1167	0.778063410454156	908	248	0.21453287197231835	908	248	0.21453287197231835
ROLLU:Undefined	9	4	9	0.4444444444444444	4	9	0.4444444444444444	4	5	0.5555555555555556	0	5	1.0
ROLMO:Botourmiaviridae	525	320	525	0.6095238095238096	320	525	0.6095238095238096	320	195	0.3786407766990291	320	195	0.3786407766990291
RONBE:Cruliviridae	27	10	27	0.37037037037037035	10	27	0.37037037037037035	10	17	0.6296296296296297	10	17	0.6296296296296297
RONBE:Fimoviridae	507	377	507	0.7435897435897436	377	507	0.7435897435897436	377	124	0.24750499001996007	377	124	0.24750499001996007
RONBE:Hantaviridae	549	320	548	0.5828779599271403	320	548	0.583941605839416	320	223	0.4106813996316759	320	223	0.4106813996316759
RONBE:Peribunyaviridae	1722	1296	1722	0.7526132404181185	1296	1722	0.7526132404181185	1296	416	0.24299065420560748	1296	416	0.24299065420560748
RONBE:Phasmaviridae	180	96	180	0.5333333333333333	96	180	0.5333333333333333	96	84	0.4666666666666667	96	84	0.4666666666666667
RONBE:Tospoviridae	219	117	219	0.5342465753424658	117	219	0.5342465753424658	117	101	0.463302752293578	117	101	0.463302752293578
RONBE:Tulasviridae	3	3	3	1.0	3	3	1.0	3	0	0.0	3	0	0.0
RONBH:Arenaviridae	456	309	456	0.6776315789473685	309	456	0.6776315789473685	309	144	0.31788079470198677	309	144	0.31788079470198677
RONBH:Leishbuviridae	9	1	9	0.1111111111111111	1	9	0.1111111111111111	1	8	0.8888888888888888	1	8	0.8888888888888888
RONBH:Mypoviridae	9	3	9	0.3333333333333333	3	9	0.3333333333333333	3	5	0.625	3	5	0.625
RONBH:Nairoviridae	513	357	513	0.695906432748538	357	513	0.695906432748538	357	150	0.2958579881656805	357	150	0.2958579881656805
RONBH:Phenuiviridae	1500	1017	1499	0.678	1017	1499	0.6784523015343562	1017	469	0.31561238223418575	1017	469	0.31561238223418575
RONBH:Wupedeviridae	9	2	9	0.2222222222222222	2	9	0.2222222222222222	2	7	0.7777777777777778	2	7	0.7777777777777778
RONCM:Qinviridae	48	13	48	0.2708333333333333	13	48	0.2708333333333333	13	35	0.7291666666666666	13	35	0.7291666666666666
RONIA:Amnoonviridae	30	7	30	0.23333333333333334	7	30	0.23333333333333334	7	23	0.7666666666666667	7	23	0.7666666666666667
RONIA:Orthomyxoviridae	276	152	276	0.5507246376811594	152	276	0.5507246376811594	152	122	0.44525547445255476	152	122	0.44525547445255476
RONMJ:Aliusviridae	36	17	36	0.4722222222222222	17	36	0.4722222222222222	17	16	0.48484848484848486	17	16	0.48484848484848486
RONMJ:Chuviridae	153	97	153	0.6339869281045751	97	153	0.6339869281045751	97	55	0.3618421052631579	97	55	0.3618421052631579
RONMJ:Crepuscuviridae	3	1	3	0.3333333333333333	1	3	0.3333333333333333	1	2	0.6666666666666666	1	2	0.6666666666666666
RONMJ:Myriaviridae	3	1	3	0.3333333333333333	1	3	0.3333333333333333	1	1	0.5	1	1	0.5
RONMJ:Natareviridae	3	0	3	0.0	0	3	0.0	0	3	1.0	0	3	1.0
RONMM:Artoviridae	27	9	27	0.3333333333333333	9	27	0.3333333333333333	9	16	0.64	9	16	0.64
RONMM:Bornaviridae	63	29	63	0.4603174603174603	29	63	0.4603174603174603	29	33	0.532258064516129	29	33	0.532258064516129
RONMM:Filoviridae	48	29	48	0.6041666666666666	29	48	0.6041666666666666	29	19	0.3958333333333333	29	19	0.3958333333333333
RONMM:Lispiviridae	90	27	90	0.3	27	90	0.3	27	61	0.6931818181818182	27	61	0.6931818181818182
RONMM:Mymonaviridae	189	124	189	0.656084656084656	124	189	0.656084656084656	124	61	0.32972972972972975	124	61	0.32972972972972975
RONMM:Nyamiviridae	69	32	69	0.463768115942029	32	69	0.463768115942029	32	36	0.5294117647058824	32	36	0.5294117647058824
RONMM:Paramyxoviridae	249	176	249	0.7068273092369478	176	249	0.7068273092369478	176	71	0.2874493927125506	176	71	0.2874493927125506
RONMM:Pneumoviridae	15	2	15	0.13333333333333333	2	15	0.13333333333333333	2	13	0.8666666666666667	2	13	0.8666666666666667
RONMM:Rhabdoviridae	969	768	969	0.7925696594427245	768	969	0.7925696594427245	768	192	0.2	768	192	0.2
RONMM:Sunviridae	3	0	3	0.0	0	3	0.0	0	3	1.0	0	3	1.0
RONMM:Xinmoviridae	42	15	42	0.35714285714285715	15	42	0.35714285714285715	15	26	0.6341463414634146	15	26	0.6341463414634146
RONMN:Aspiviridae	51	23	51	0.45098039215686275	23	51	0.45098039215686275	23	26	0.5306122448979592	23	26	0.5306122448979592
RONYG:Yueviridae	12	2	12	0.16666666666666666	2	12	0.16666666666666666	2	10	0.8333333333333334	2	10	0.8333333333333334
ROPDD:Amalgaviridae	33	12	33	0.36363636363636365	12	33	0.36363636363636365	12	20	0.625	12	20	0.625
ROPDD:Curvulaviridae	12	4	12	0.3333333333333333	4	12	0.3333333333333333	4	8	0.6666666666666666	4	8	0.6666666666666666
ROPDD:Fusariviridae	102	65	102	0.6372549019607843	65	102	0.6372549019607843	65	34	0.3434343434343434	65	34	0.3434343434343434
ROPDD:Hypoviridae	129	73	129	0.5658914728682171	73	129	0.5658914728682171	73	50	0.4065040650406504	73	50	0.4065040650406504
ROPDD:Partitiviridae	399	242	399	0.606516290726817	242	399	0.606516290726817	242	148	0.37948717948717947	242	148	0.37948717948717947
ROPDD:Picobirnaviridae	24	6	24	0.25	6	24	0.25	6	16	0.7272727272727273	6	16	0.7272727272727273
ROPPN:Abyssoviridae	3	2	3	0.6666666666666666	2	3	0.6666666666666666	2	0	0.0	2	0	0.0
ROPPN:Arteriviridae	69	29	69	0.42028985507246375	29	69	0.42028985507246375	29	39	0.5735294117647058	29	39	0.5735294117647058
ROPPN:Coronaviridae	156	131	156	0.8397435897435898	131	156	0.8397435897435898	131	21	0.13815789473684212	131	21	0.13815789473684212
ROPPN:Cremegaviridae	6	4	6	0.6666666666666666	4	6	0.6666666666666666	4	1	0.2	4	1	0.2
ROPPN:Euroniviridae	9	3	9	0.3333333333333333	3	9	0.3333333333333333	3	6	0.6666666666666666	3	6	0.6666666666666666
ROPPN:Gresnaviridae	3	2	3	0.6666666666666666	2	3	0.6666666666666666	2	1	0.3333333333333333	2	1	0.3333333333333333
ROPPN:Medioniviridae	6	1	6	0.16666666666666666	1	6	0.16666666666666666	1	5	0.8333333333333334	1	5	0.8333333333333334
ROPPN:Mesoniviridae	42	33	42	0.7857142857142857	33	42	0.7857142857142857	33	9	0.21428571428571427	33	9	0.21428571428571427
ROPPN:Mononiviridae	3	1	3	0.3333333333333333	1	3	0.3333333333333333	1	2	0.6666666666666666	1	2	0.6666666666666666
ROPPN:Nanghoshaviridae	3	0	3	0.0	0	3	0.0	0	2	1.0	0	2	1.0
ROPPN:Nanhypoviridae	3	1	3	0.3333333333333333	1	3	0.3333333333333333	1	2	0.6666666666666666	1	2	0.6666666666666666
ROPPN:Olifoviridae	3	3	3	1.0	3	3	1.0	3	0	0.0	3	0	0.0
ROPPN:Roniviridae	12	8	12	0.6666666666666666	8	12	0.6666666666666666	8	4	0.3333333333333333	8	4	0.3333333333333333
ROPPN:Tobaniviridae	63	45	63	0.7142857142857143	45	63	0.7142857142857143	45	16	0.26229508196721313	45	16	0.26229508196721313
ROPPP:Caliciviridae	81	38	81	0.4691358024691358	38	81	0.4691358024691358	38	40	0.5128205128205128	38	40	0.5128205128205128
ROPPP:Dicistroviridae	48	19	48	0.3958333333333333	19	48	0.3958333333333333	19	26	0.5777777777777777	19	26	0.5777777777777777
ROPPP:Iflaviridae	45	26	45	0.5777777777777777	26	45	0.5777777777777777	26	19	0.4222222222222222	26	19	0.4222222222222222
ROPPP:Marnaviridae	60	26	60	0.43333333333333335	26	60	0.43333333333333335	26	31	0.543859649122807	26	31	0.543859649122807
ROPPP:Noraviridae	3	0	3	0.0	0	3	0.0	0	3	1.0	0	3	1.0
ROPPP:Picornaviridae	1893	1388	1893	0.7332276809297411	1388	1893	0.7332276809297411	1388	489	0.26052210974960044	1388	489	0.26052210974960044
ROPPP:Polycipiviridae	39	15	39	0.38461538461538464	15	39	0.38461538461538464	15	22	0.5945945945945946	15	22	0.5945945945945946
ROPPP:Secoviridae	525	326	525	0.6209523809523809	326	525	0.6209523809523809	326	194	0.3730769230769231	326	194	0.3730769230769231
ROPPP:Solinviviridae	6	2	6	0.3333333333333333	2	6	0.3333333333333333	2	4	0.6666666666666666	2	4	0.6666666666666666
ROPPS:Alvernaviridae	3	1	3	0.3333333333333333	1	3	0.3333333333333333	1	2	0.6666666666666666	1	2	0.6666666666666666
ROPPS:Barnaviridae	3	1	3	0.3333333333333333	1	3	0.3333333333333333	1	2	0.6666666666666666	1	2	0.6666666666666666
ROPPS:Solemoviridae	180	106	179	0.5888888888888889	106	179	0.5921787709497207	106	73	0.40782122905027934	106	73	0.40782122905027934
ROPSP:Potyviridae	810	599	810	0.7395061728395061	599	810	0.7395061728395061	599	206	0.25590062111801243	599	206	0.25590062111801243
ROPSS:Astroviridae	66	37	66	0.5606060606060606	37	66	0.5606060606060606	37	23	0.38333333333333336	37	23	0.38333333333333336
ROPUU:Hadakaviridae	63	20	63	0.31746031746031744	20	63	0.31746031746031744	20	43	0.6825396825396826	20	43	0.6825396825396826
ROPUY:Yadokariviridae	39	19	39	0.48717948717948717	19	39	0.48717948717948717	19	20	0.5128205128205128	19	20	0.5128205128205128
ROUUU:Birnaviridae	99	73	99	0.7373737373737373	73	99	0.7373737373737373	73	24	0.24742268041237114	73	24	0.24742268041237114
ROUUU:Permutotetraviridae	3	1	3	0.3333333333333333	1	3	0.3333333333333333	1	2	0.6666666666666666	1	2	0.6666666666666666
RPARB:Hepadnaviridae	123	76	123	0.6178861788617886	76	123	0.6178861788617886	76	46	0.3770491803278688	76	46	0.3770491803278688
RPARO:Belpaoviridae	33	13	33	0.3939393939393939	13	33	0.3939393939393939	13	19	0.59375	13	19	0.59375
RPARO:Caulimoviridae	294	184	294	0.6258503401360545	184	294	0.6258503401360545	184	104	0.3611111111111111	184	104	0.3611111111111111
RPARO:Metaviridae	93	50	93	0.5376344086021505	50	93	0.5376344086021505	50	40	0.4444444444444444	50	40	0.4444444444444444
RPARO:Pseudoviridae	99	44	99	0.4444444444444444	44	99	0.4444444444444444	44	50	0.5319148936170213	44	50	0.5319148936170213
RPARO:Retroviridae	189	111	189	0.5873015873015873	111	189	0.5873015873015873	111	75	0.4032258064516129	111	75	0.4032258064516129
RUUUU:Kolmioviridae	45	27	45	0.6	27	45	0.6	27	18	0.4	27	18	0.4
RUUUU:Polymycoviridae	204	115	204	0.5637254901960784	115	204	0.5637254901960784	115	88	0.43349753694581283	115	88	0.43349753694581283
RUUUU:Sarthroviridae	24	9	24	0.375	9	24	0.375	9	15	0.625	9	15	0.625
RUUUU:Undefined	18	7	18	0.3888888888888889	7	18	0.3888888888888889	7	11	0.6111111111111112	0	11	1.0
UUUNL:Baculoviridae	309	286	308	0.9255663430420712	286	308	0.9285714285714286	286	18	0.05921052631578947	286	18	0.05921052631578947
UUUNL:Hytrosaviridae	6	2	6	0.3333333333333333	2	6	0.3333333333333333	2	4	0.6666666666666666	2	4	0.6666666666666666
UUUNL:Nudiviridae	42	33	42	0.7857142857142857	33	42	0.7857142857142857	33	7	0.175	33	7	0.175
UUUNU:Nimaviridae	39	29	36	0.7435897435897436	29	36	0.8055555555555556	29	1	0.03333333333333333	29	1	0.03333333333333333
UUUNU:Undefined	9	1	9	0.1111111111111111	1	9	0.1111111111111111	1	8	0.8888888888888888	0	8	1.0
UUUUU:Alphasatellitidae	255	98	253	0.3843137254901961	98	253	0.38735177865612647	98	148	0.6016260162601627	98	148	0.6016260162601627
UUUUU:Ampullaviridae	9	4	8	0.4444444444444444	4	8	0.5	4	4	0.5	4	4	0.5
UUUUU:Anelloviridae	468	352	468	0.7521367521367521	352	468	0.7521367521367521	352	113	0.24301075268817204	352	113	0.24301075268817204
UUUUU:Avsunviroidae	15	2	15	0.13333333333333333	2	15	0.13333333333333333	2	12	0.8571428571428571	2	12	0.8571428571428571
UUUUU:Bartogtaviriformidae	3	0	3	0.0	0	3	0.0	0	1	1.0	0	1	1.0
UUUUU:Bicaudaviridae	3	0	3	0.0	0	3	0.0	0	1	1.0	0	1	1.0
UUUUU:Brachygtaviriformidae	3	0	2	0.0	0	2	0.0	0	1	1.0	0	1	1.0
UUUUU:Clavaviridae	3	3	3	1.0	3	3	1.0	3	0	0.0	3	0	0.0
UUUUU:Fuselloviridae	177	19	175	0.10734463276836158	19	175	0.10857142857142857	19	152	0.8888888888888888	19	152	0.8888888888888888
UUUUU:Globuloviridae	12	11	12	0.9166666666666666	11	12	0.9166666666666666	11	1	0.08333333333333333	11	1	0.08333333333333333
UUUUU:Guttaviridae	3	3	3	1.0	3	3	1.0	3	0	0.0	3	0	0.0
UUUUU:Halspiviridae	3	0	3	0.0	0	3	0.0	0	3	1.0	0	3	1.0
UUUUU:Itzamnaviridae	6	6	6	1.0	6	6	1.0	6	0	0.0	6	0	0.0
UUUUU:Ovaliviridae	3	1	3	0.3333333333333333	1	3	0.3333333333333333	1	2	0.6666666666666666	1	2	0.6666666666666666
UUUUU:Plasmaviridae	3	2	3	0.6666666666666666	2	3	0.6666666666666666	2	0	0.0	2	0	0.0
UUUUU:Polydnaviriformidae	690	0	683	0.0	0	683	0.0	0	652	1.0	0	652	1.0
UUUUU:Portogloboviridae	6	5	6	0.8333333333333334	5	6	0.8333333333333334	5	1	0.16666666666666666	5	1	0.16666666666666666
UUUUU:Pospiviroidae	117	55	117	0.4700854700854701	55	117	0.4700854700854701	55	60	0.5217391304347826	55	60	0.5217391304347826
UUUUU:Rhodogtaviriformidae	12	12	12	1.0	12	12	1.0	12	0	0.0	12	0	0.0
UUUUU:Spiraviridae	3	3	3	1.0	3	3	1.0	3	0	0.0	3	0	0.0
UUUUU:Thaspiviridae	9	8	8	0.8888888888888888	8	8	1.0	8	0	0.0	8	0	0.0
UUUUU:Tolecusatellitidae	393	248	393	0.6310432569974554	248	393	0.6310432569974554	248	143	0.3657289002557545	248	143	0.3657289002557545
UUUUU:Undefined	3	2	3	0.6666666666666666	2	3	0.6666666666666666	2	1	0.3333333333333333	0	1	1.0
VBNMA:Phycodnaviridae	36	28	36	0.7777777777777778	28	36	0.7777777777777778	28	8	0.2222222222222222	28	8	0.2222222222222222
VBNMI:Allomimiviridae	6	6	6	1.0	6	6	1.0	6	0	0.0	6	0	0.0
VBNMI:Mesomimiviridae	9	9	9	1.0	9	9	1.0	9	0	0.0	9	0	0.0
VBNMI:Mimiviridae	42	42	42	1.0	42	42	1.0	42	0	0.0	42	0	0.0
VBNMI:Schizomimiviridae	6	6	6	1.0	6	6	1.0	6	0	0.0	6	0	0.0
VBNMP:Ascoviridae	15	14	15	0.9333333333333333	14	15	0.9333333333333333	14	1	0.06666666666666667	14	1	0.06666666666666667
VBNMP:Iridoviridae	162	153	162	0.9444444444444444	153	162	0.9444444444444444	153	9	0.05555555555555555	153	9	0.05555555555555555
VBNMP:Marseilleviridae	9	9	9	1.0	9	9	1.0	9	0	0.0	9	0	0.0
VBNMU:Mamonoviridae	6	6	6	1.0	6	6	1.0	6	0	0.0	6	0	0.0
VBNPA:Asfarviridae	60	60	60	1.0	60	60	1.0	60	0	0.0	60	0	0.0
VBNPC:Poxviridae	168	157	167	0.9345238095238095	157	167	0.9401197604790419	157	9	0.05421686746987952	157	9	0.05421686746987952
VBPAL:Finnlakeviridae	36	0	36	0.0	0	36	0.0	0	28	1.0	0	28	1.0
VBPML:Maviroviridae	3	1	3	0.3333333333333333	1	3	0.3333333333333333	1	2	0.6666666666666666	1	2	0.6666666666666666
VBPML:Undefined	150	12	150	0.08	12	150	0.08	12	138	0.92	0	138	1.0
VBPMM:Sputniviroviridae	6	1	6	0.16666666666666666	1	6	0.16666666666666666	1	5	0.8333333333333334	1	5	0.8333333333333334
VBPPO:Adintoviridae	6	2	6	0.3333333333333333	2	6	0.3333333333333333	2	4	0.6666666666666666	2	4	0.6666666666666666
VBPPU:Undefined	150	17	149	0.11333333333333333	16	149	0.10738255033557047	17	133	0.8866666666666667	0	133	1.0
VBPTA:Skuldviridae	6	2	6	0.3333333333333333	2	6	0.3333333333333333	2	4	0.6666666666666666	2	4	0.6666666666666666
VBPTB:Turriviridae	6	3	6	0.5	3	6	0.5	3	3	0.5	3	3	0.5
VBPTC:Chaacviridae	9	3	9	0.3333333333333333	3	9	0.3333333333333333	3	6	0.6666666666666666	3	6	0.6666666666666666
VBPTK:Tectiviridae	36	16	36	0.4444444444444444	16	36	0.4444444444444444	16	13	0.4482758620689655	16	13	0.4482758620689655
VBPTR:Adenoviridae	609	541	608	0.8883415435139573	541	608	0.8898026315789473	541	64	0.10578512396694215	541	64	0.10578512396694215
VBPTU:Autolykiviridae	15	6	15	0.4	6	15	0.4	6	5	0.45454545454545453	6	5	0.45454545454545453
VBPTV:Corticoviridae	6	4	6	0.6666666666666666	4	6	0.6666666666666666	4	0	0.0	4	0	0.0
VBPUU:Undefined	150	17	150	0.11333333333333333	17	150	0.11333333333333333	17	133	0.8866666666666667	0	133	1.0
VBUUU:Yaraviridae	3	1	3	0.3333333333333333	1	3	0.3333333333333333	1	1	0.5	1	1	0.5
VHDLH:Matsushitaviridae	6	5	6	0.8333333333333334	5	6	0.8333333333333334	5	0	0.0	5	0	0.0
VHDLH:Simuloviridae	9	8	9	0.8888888888888888	8	9	0.8888888888888888	8	1	0.1111111111111111	8	1	0.1111111111111111
VHDLH:Sphaerolipoviridae	12	9	12	0.75	9	12	0.75	9	3	0.25	9	3	0.25
VHDLU:Undefined	165	59	163	0.3575757575757576	57	163	0.3496932515337423	59	106	0.6424242424242425	0	106	1.0
VUUUU:Undefined	150	30	148	0.2	28	148	0.1891891891891892	30	120	0.8	0	120	1.0
