## Supplementary data 3 for "First community challenge for automated virus taxonomy": Team8-Sub3_lineage.csv

LineageFamily	n_sequences	n_correct_fixed	n_attempted	accuracy_Family_fixed	n_correct_attempted	n_attempted_check	accuracy_Family_attempted	n_TP_fixed	n_FP_fixed	FDR_Family_fixed	n_TP_attempted	n_FP_attempted	FDR_Family_attempted
AZTTL:Lipothrixviridae	30	1	30	0.03333333333333333	1	30	0.03333333333333333	1	29	0.9666666666666667	1	29	0.9666666666666667
AZTTL:Rudiviridae	51	28	51	0.5490196078431373	28	51	0.5490196078431373	28	22	0.44	28	22	0.44
AZTTL:Ungulaviridae	3	0	3	0.0	0	3	0.0	0	3	1.0	0	3	1.0
AZTTM:Ahmunviridae	3	0	3	0.0	0	3	0.0	0	0		0	0
AZTTP:Tristromaviridae	9	3	9	0.3333333333333333	3	9	0.3333333333333333	3	4	0.5714285714285714	3	4	0.5714285714285714
AZTTU:Undefined	9	0	9	0.0	0	9	0.0	0	9	1.0	0	9	1.0
DHPHH:Alloherpesviridae	39	2	35	0.05128205128205128	2	35	0.05714285714285714	2	33	0.9428571428571428	2	33	0.9428571428571428
DHPHH:Malacoherpesviridae	6	0	6	0.0	0	6	0.0	0	6	1.0	0	6	1.0
DHPHH:Orthoherpesviridae	354	137	352	0.3870056497175141	137	352	0.38920454545454547	137	200	0.5934718100890207	137	200	0.5934718100890207
DHUCA:Undefined	3	0	3	0.0	0	3	0.0	0	3	1.0	0	3	1.0
DHUCC:Crevaviridae	12	0	12	0.0	0	12	0.0	0	12	1.0	0	12	1.0
DHUCC:Intestiviridae	54	51	54	0.9444444444444444	51	54	0.9444444444444444	51	3	0.05555555555555555	51	3	0.05555555555555555
DHUCC:Steigviridae	45	37	45	0.8222222222222222	37	45	0.8222222222222222	37	8	0.17777777777777778	37	8	0.17777777777777778
DHUCC:Suoliviridae	108	98	108	0.9074074074074074	98	108	0.9074074074074074	98	10	0.09259259259259259	98	10	0.09259259259259259
DHUCC:Undefined	6	0	6	0.0	0	6	0.0	0	6	1.0	0	6	1.0
DHUCJ:Yangangviridae	9	3	9	0.3333333333333333	3	9	0.3333333333333333	3	6	0.6666666666666666	3	6	0.6666666666666666
DHUCJ:Yanlukaviridae	3	2	3	0.6666666666666666	2	3	0.6666666666666666	2	1	0.3333333333333333	2	1	0.3333333333333333
DHUCK:Graaviviridae	6	2	6	0.3333333333333333	2	6	0.3333333333333333	2	4	0.6666666666666666	2	4	0.6666666666666666
DHUCK:Haloferuviridae	9	7	9	0.7777777777777778	7	9	0.7777777777777778	7	2	0.2222222222222222	7	2	0.2222222222222222
DHUCK:Pyrstoviridae	3	2	3	0.6666666666666666	2	3	0.6666666666666666	2	1	0.3333333333333333	2	1	0.3333333333333333
DHUCK:Shortaselviridae	3	2	3	0.6666666666666666	2	3	0.6666666666666666	2	1	0.3333333333333333	2	1	0.3333333333333333
DHUCM:Anaerodiviridae	3	1	3	0.3333333333333333	1	3	0.3333333333333333	1	1	0.5	1	1	0.5
DHUCM:Aoguangviridae	3	0	3	0.0	0	3	0.0	0	3	1.0	0	3	1.0
DHUCM:Leisingerviridae	3	0	3	0.0	0	3	0.0	0	3	1.0	0	3	1.0
DHUCN:Ahpuchviridae	3	0	3	0.0	0	3	0.0	0	3	1.0	0	3	1.0
DHUCN:Ekchuahviridae	6	1	6	0.16666666666666666	1	6	0.16666666666666666	1	5	0.8333333333333334	1	5	0.8333333333333334
DHUCT:Druskaviridae	6	1	6	0.16666666666666666	1	6	0.16666666666666666	1	5	0.8333333333333334	1	5	0.8333333333333334
DHUCT:Hafunaviridae	30	29	30	0.9666666666666667	29	30	0.9666666666666667	29	1	0.03333333333333333	29	1	0.03333333333333333
DHUCT:Halomagnusviridae	6	2	6	0.3333333333333333	2	6	0.3333333333333333	2	4	0.6666666666666666	2	4	0.6666666666666666
DHUCT:Soleiviridae	3	0	3	0.0	0	3	0.0	0	3	1.0	0	3	1.0
DHUCU:Ackermannviridae	189	179	189	0.9470899470899471	179	189	0.9470899470899471	179	10	0.05291005291005291	179	10	0.05291005291005291
DHUCU:Aggregaviridae	3	0	3	0.0	0	3	0.0	0	2	1.0	0	2	1.0
DHUCU:Aliceevansviridae	378	360	378	0.9523809523809523	360	378	0.9523809523809523	360	18	0.047619047619047616	360	18	0.047619047619047616
DHUCU:Arenbergviridae	3	0	3	0.0	0	3	0.0	0	3	1.0	0	3	1.0
DHUCU:Assiduviridae	9	0	9	0.0	0	9	0.0	0	9	1.0	0	9	1.0
DHUCU:Autographiviridae	1116	1063	1116	0.9525089605734767	1063	1116	0.9525089605734767	1063	49	0.044064748201438846	1063	49	0.044064748201438846
DHUCU:Casjensviridae	147	125	147	0.8503401360544217	125	147	0.8503401360544217	125	18	0.1258741258741259	125	18	0.1258741258741259
DHUCU:Chaseviridae	45	30	45	0.6666666666666666	30	45	0.6666666666666666	30	15	0.3333333333333333	30	15	0.3333333333333333
DHUCU:Chimalliviridae	99	86	99	0.8686868686868687	86	99	0.8686868686868687	86	13	0.13131313131313133	86	13	0.13131313131313133
DHUCU:Demerecviridae	300	296	300	0.9866666666666667	296	300	0.9866666666666667	296	4	0.013333333333333334	296	4	0.013333333333333334
DHUCU:Drexlerviridae	339	331	339	0.976401179941003	331	339	0.976401179941003	331	8	0.02359882005899705	331	8	0.02359882005899705
DHUCU:Duneviridae	18	8	18	0.4444444444444444	8	18	0.4444444444444444	8	10	0.5555555555555556	8	10	0.5555555555555556
DHUCU:Fervensviridae	3	0	3	0.0	0	3	0.0	0	3	1.0	0	3	1.0
DHUCU:Forsetiviridae	6	2	6	0.3333333333333333	2	6	0.3333333333333333	2	4	0.6666666666666666	2	4	0.6666666666666666
DHUCU:Fredfastierviridae	9	3	9	0.3333333333333333	3	9	0.3333333333333333	3	6	0.6666666666666666	3	6	0.6666666666666666
DHUCU:Grimontviridae	30	5	30	0.16666666666666666	5	30	0.16666666666666666	5	24	0.8275862068965517	5	24	0.8275862068965517
DHUCU:Guelinviridae	30	22	30	0.7333333333333333	22	30	0.7333333333333333	22	7	0.2413793103448276	22	7	0.2413793103448276
DHUCU:Helgolandviridae	3	1	3	0.3333333333333333	1	3	0.3333333333333333	1	2	0.6666666666666666	1	2	0.6666666666666666
DHUCU:Herelleviridae	345	306	345	0.8869565217391304	306	345	0.8869565217391304	306	39	0.11304347826086956	306	39	0.11304347826086956
DHUCU:Kleczkowskaviridae	6	6	6	1.0	6	6	1.0	6	0	0.0	6	0	0.0
DHUCU:Kyanoviridae	201	189	201	0.9402985074626866	189	201	0.9402985074626866	189	12	0.05970149253731343	189	12	0.05970149253731343
DHUCU:Madisaviridae	3	0	3	0.0	0	3	0.0	0	3	1.0	0	3	1.0
DHUCU:Madridviridae	6	5	6	0.8333333333333334	5	6	0.8333333333333334	5	1	0.16666666666666666	5	1	0.16666666666666666
DHUCU:Mesyanzhinovviridae	60	43	60	0.7166666666666667	43	60	0.7166666666666667	43	16	0.2711864406779661	43	16	0.2711864406779661
DHUCU:Molycolviridae	6	2	6	0.3333333333333333	2	6	0.3333333333333333	2	4	0.6666666666666666	2	4	0.6666666666666666
DHUCU:Naomviridae	3	0	3	0.0	0	3	0.0	0	3	1.0	0	3	1.0
DHUCU:Orlajensenviridae	33	27	33	0.8181818181818182	27	33	0.8181818181818182	27	3	0.1	27	3	0.1
DHUCU:Pachyviridae	15	1	15	0.06666666666666667	1	15	0.06666666666666667	1	14	0.9333333333333333	1	14	0.9333333333333333
DHUCU:Peduoviridae	381	349	381	0.916010498687664	349	381	0.916010498687664	349	29	0.07671957671957672	349	29	0.07671957671957672
DHUCU:Pervagoviridae	12	0	12	0.0	0	12	0.0	0	12	1.0	0	12	1.0
DHUCU:Pootjesviridae	33	33	33	1.0	33	33	1.0	33	0	0.0	33	0	0.0
DHUCU:Pungoviridae	3	0	3	0.0	0	3	0.0	0	3	1.0	0	3	1.0
DHUCU:Rountreeviridae	114	95	114	0.8333333333333334	95	114	0.8333333333333334	95	17	0.15178571428571427	95	17	0.15178571428571427
DHUCU:Saffermanviridae	12	12	12	1.0	12	12	1.0	12	0	0.0	12	0	0.0
DHUCU:Salasmaviridae	93	76	93	0.8172043010752689	76	93	0.8172043010752689	76	16	0.17391304347826086	76	16	0.17391304347826086
DHUCU:Saparoviridae	6	3	6	0.5	3	6	0.5	3	3	0.5	3	3	0.5
DHUCU:Schitoviridae	318	284	318	0.8930817610062893	284	318	0.8930817610062893	284	34	0.1069182389937107	284	34	0.1069182389937107
DHUCU:Speroviridae	3	2	3	0.6666666666666666	2	3	0.6666666666666666	2	1	0.3333333333333333	2	1	0.3333333333333333
DHUCU:Stanwilliamsviridae	84	75	84	0.8928571428571429	75	84	0.8928571428571429	75	6	0.07407407407407407	75	6	0.07407407407407407
DHUCU:Straboviridae	624	621	624	0.9951923076923077	621	624	0.9951923076923077	621	3	0.004807692307692308	621	3	0.004807692307692308
DHUCU:Suolaviridae	3	0	3	0.0	0	3	0.0	0	3	1.0	0	3	1.0
DHUCU:Undefined	7539	4406	7539	0.5844276429234646	4406	7539	0.5844276429234646	4406	3133	0.41557235707653534	0	3133	1.0
DHUCU:Verdandiviridae	9	4	9	0.4444444444444444	4	9	0.4444444444444444	4	5	0.5555555555555556	4	5	0.5555555555555556
DHUCU:Vertoviridae	15	6	15	0.4	6	15	0.4	6	9	0.6	6	9	0.6
DHUCU:Vilmaviridae	81	58	81	0.7160493827160493	58	81	0.7160493827160493	58	23	0.2839506172839506	58	23	0.2839506172839506
DHUCU:Winoviridae	9	5	9	0.5555555555555556	5	9	0.5555555555555556	5	4	0.4444444444444444	5	4	0.4444444444444444
DHUCU:Zierdtviridae	78	68	78	0.8717948717948718	68	78	0.8717948717948718	68	0	0.0	68	0	0.0
DHUCU:Zobellviridae	39	4	39	0.10256410256410256	4	39	0.10256410256410256	4	34	0.8947368421052632	4	34	0.8947368421052632
MLHFT:Inoviridae	207	135	207	0.6521739130434783	135	207	0.6521739130434783	135	48	0.26229508196721313	135	48	0.26229508196721313
MLHFT:Paulinoviridae	6	3	6	0.5	3	6	0.5	3	2	0.4	3	2	0.4
MLHFT:Plectroviridae	18	14	18	0.7777777777777778	14	18	0.7777777777777778	14	0	0.0	14	0	0.0
MLHFT:Undefined	150	28	150	0.18666666666666668	28	150	0.18666666666666668	28	122	0.8133333333333334	0	122	1.0
MSCAB:Bacilladnaviridae	66	47	66	0.7121212121212122	47	66	0.7121212121212122	47	16	0.25396825396825395	47	16	0.25396825396825395
MSCAC:Circoviridae	444	286	444	0.6441441441441441	286	444	0.6441441441441441	286	144	0.33488372093023255	286	144	0.33488372093023255
MSCAC:Smacoviridae	249	175	249	0.7028112449799196	175	249	0.7028112449799196	175	61	0.2584745762711864	175	61	0.2584745762711864
MSCAC:Vilyaviridae	54	35	54	0.6481481481481481	35	54	0.6481481481481481	35	13	0.2708333333333333	35	13	0.2708333333333333
MSCAM:Amesuviridae	6	2	6	0.3333333333333333	2	6	0.3333333333333333	2	4	0.6666666666666666	2	4	0.6666666666666666
MSCAM:Nanoviridae	555	373	555	0.6720720720720721	373	555	0.6720720720720721	373	165	0.3066914498141264	373	165	0.3066914498141264
MSCAR:Naryaviridae	15	6	15	0.4	6	15	0.4	6	9	0.6	6	9	0.6
MSCAR:Nenyaviridae	18	7	18	0.3888888888888889	7	18	0.3888888888888889	7	11	0.6111111111111112	7	11	0.6111111111111112
MSCAR:Redondoviridae	78	69	78	0.8846153846153846	69	78	0.8846153846153846	69	9	0.11538461538461539	69	9	0.11538461538461539
MSCMP:Bidnaviridae	6	0	6	0.0	0	6	0.0	0	6	1.0	0	6	1.0
MSCPS:Polyomaviridae	351	287	351	0.8176638176638177	287	351	0.8176638176638177	287	56	0.16326530612244897	287	56	0.16326530612244897
MSCPZ:Papillomaviridae	1029	849	1029	0.8250728862973761	849	1029	0.8250728862973761	849	152	0.15184815184815184	849	152	0.15184815184815184
MSCQP:Parvoviridae	525	399	525	0.76	399	525	0.76	399	114	0.2222222222222222	399	114	0.2222222222222222
MSCRG:Geminiviridae	2814	2435	2814	0.8653162757640369	2435	2814	0.8653162757640369	2435	366	0.13066761870760443	2435	366	0.13066761870760443
MSCRG:Genomoviridae	717	516	717	0.7196652719665272	516	717	0.7196652719665272	516	177	0.2554112554112554	516	177	0.2554112554112554
MSCUU:Undefined	150	21	150	0.14	21	150	0.14	21	129	0.86	0	129	1.0
MSPMP:Microviridae	210	45	210	0.21428571428571427	45	210	0.21428571428571427	45	145	0.7631578947368421	45	145	0.7631578947368421
MTSHH:Pleolipoviridae	48	19	48	0.3958333333333333	19	48	0.3958333333333333	19	26	0.5777777777777777	19	26	0.5777777777777777
MTSHU:Undefined	150	18	150	0.12	18	150	0.12	18	132	0.88	0	132	1.0
RODCG:Alternaviridae	51	34	51	0.6666666666666666	34	51	0.6666666666666666	34	17	0.3333333333333333	34	17	0.3333333333333333
RODCG:Botybirnaviridae	6	5	6	0.8333333333333334	5	6	0.8333333333333334	5	1	0.16666666666666666	5	1	0.16666666666666666
RODCG:Chrysoviridae	471	358	471	0.7600849256900213	358	471	0.7600849256900213	358	93	0.20620842572062084	358	93	0.20620842572062084
RODCG:Giardiaviridae	3	1	3	0.3333333333333333	1	3	0.3333333333333333	1	1	0.5	1	1	0.5
RODCG:Megabirnaviridae	6	3	6	0.5	3	6	0.5	3	3	0.5	3	3	0.5
RODCG:Monocitiviridae	3	2	3	0.6666666666666666	2	3	0.6666666666666666	2	0	0.0	2	0	0.0
RODCG:Orthototiviridae	18	14	18	0.7777777777777778	14	18	0.7777777777777778	14	4	0.2222222222222222	14	4	0.2222222222222222
RODCG:Pseudototiviridae	60	40	60	0.6666666666666666	40	60	0.6666666666666666	40	17	0.2982456140350877	40	17	0.2982456140350877
RODCG:Quadriviridae	27	23	27	0.8518518518518519	23	27	0.8518518518518519	23	4	0.14814814814814814	23	4	0.14814814814814814
RODRR:Sedoreoviridae	1266	742	1266	0.5860979462875198	742	1266	0.5860979462875198	742	454	0.3795986622073579	742	454	0.3795986622073579
RODRR:Spinareoviridae	1518	1025	1516	0.6752305665349143	1025	1516	0.6761213720316622	1025	447	0.30366847826086957	1025	447	0.30366847826086957
RODVM:Cystoviridae	63	25	63	0.3968253968253968	25	63	0.3968253968253968	25	24	0.4897959183673469	25	24	0.4897959183673469
ROKAH:Alphatetraviridae	18	7	18	0.3888888888888889	7	18	0.3888888888888889	7	8	0.5333333333333333	7	8	0.5333333333333333
ROKAH:Benyviridae	39	21	39	0.5384615384615384	21	39	0.5384615384615384	21	18	0.46153846153846156	21	18	0.46153846153846156
ROKAH:Hepeviridae	72	58	72	0.8055555555555556	58	72	0.8055555555555556	58	14	0.19444444444444445	58	14	0.19444444444444445
ROKAH:Matonaviridae	12	10	12	0.8333333333333334	10	12	0.8333333333333334	10	2	0.16666666666666666	10	2	0.16666666666666666
ROKAM:Bromoviridae	348	242	348	0.6954022988505747	242	348	0.6954022988505747	242	101	0.2944606413994169	242	101	0.2944606413994169
ROKAM:Closteroviridae	204	136	204	0.6666666666666666	136	204	0.6666666666666666	136	66	0.32673267326732675	136	66	0.32673267326732675
ROKAM:Endornaviridae	93	74	93	0.7956989247311828	74	93	0.7956989247311828	74	16	0.17777777777777778	74	16	0.17777777777777778
ROKAM:Kitaviridae	87	66	87	0.7586206896551724	66	87	0.7586206896551724	66	20	0.23255813953488372	66	20	0.23255813953488372
ROKAM:Mayoviridae	24	13	24	0.5416666666666666	13	24	0.5416666666666666	13	11	0.4583333333333333	13	11	0.4583333333333333
ROKAM:Togaviridae	162	144	160	0.8888888888888888	144	160	0.9	144	14	0.08860759493670886	144	14	0.08860759493670886
ROKAM:Virgaviridae	246	193	246	0.7845528455284553	193	246	0.7845528455284553	193	47	0.19583333333333333	193	47	0.19583333333333333
ROKAT:Alphaflexiviridae	198	163	198	0.8232323232323232	163	198	0.8232323232323232	163	32	0.1641025641025641	163	32	0.1641025641025641
ROKAT:Betaflexiviridae	411	291	409	0.708029197080292	291	409	0.7114914425427873	291	104	0.26329113924050634	291	104	0.26329113924050634
ROKAT:Deltaflexiviridae	9	4	9	0.4444444444444444	4	9	0.4444444444444444	4	4	0.5	4	4	0.5
ROKAT:Gammaflexiviridae	12	9	12	0.75	9	12	0.75	9	3	0.25	9	3	0.25
ROKAT:Tymoviridae	120	98	120	0.8166666666666667	98	120	0.8166666666666667	98	22	0.18333333333333332	98	22	0.18333333333333332
ROKFA:Flaviviridae	441	371	441	0.8412698412698413	371	441	0.8412698412698413	371	66	0.15102974828375287	371	66	0.15102974828375287
ROKMN:Nodaviridae	123	78	121	0.6341463414634146	78	121	0.6446280991735537	78	35	0.30973451327433627	78	35	0.30973451327433627
ROKMN:Sinhaliviridae	6	4	6	0.6666666666666666	4	6	0.6666666666666666	4	2	0.3333333333333333	4	2	0.3333333333333333
ROKTT:Carmotetraviridae	3	0	3	0.0	0	3	0.0	0	3	1.0	0	3	1.0
ROKTT:Tombusviridae	291	224	291	0.7697594501718213	224	291	0.7697594501718213	224	60	0.2112676056338028	224	60	0.2112676056338028
ROLAW:Narnaviridae	6	2	6	0.3333333333333333	2	6	0.3333333333333333	2	4	0.6666666666666666	2	4	0.6666666666666666
ROLHC:Mitoviridae	315	214	315	0.6793650793650794	214	315	0.6793650793650794	214	98	0.3141025641025641	214	98	0.3141025641025641
ROLLN:Atkinsviridae	273	210	273	0.7692307692307693	210	273	0.7692307692307693	210	58	0.21641791044776118	210	58	0.21641791044776118
ROLLN:Duinviridae	18	10	18	0.5555555555555556	10	18	0.5555555555555556	10	8	0.4444444444444444	10	8	0.4444444444444444
ROLLN:Fiersviridae	867	771	867	0.889273356401384	771	867	0.889273356401384	771	85	0.09929906542056074	771	85	0.09929906542056074
ROLLN:Solspiviridae	81	57	81	0.7037037037037037	57	81	0.7037037037037037	57	23	0.2875	57	23	0.2875
ROLLT:Blumeviridae	87	54	87	0.6206896551724138	54	87	0.6206896551724138	54	30	0.35714285714285715	54	30	0.35714285714285715
ROLLT:Steitzviridae	1167	1060	1167	0.908311910882605	1060	1167	0.908311910882605	1060	89	0.07745865970409051	1060	89	0.07745865970409051
ROLLU:Undefined	9	5	9	0.5555555555555556	5	9	0.5555555555555556	5	4	0.4444444444444444	0	4	1.0
ROLMO:Botourmiaviridae	525	359	525	0.6838095238095238	359	525	0.6838095238095238	359	150	0.29469548133595286	359	150	0.29469548133595286
RONBE:Cruliviridae	27	14	27	0.5185185185185185	14	27	0.5185185185185185	14	13	0.48148148148148145	14	13	0.48148148148148145
RONBE:Fimoviridae	507	350	507	0.6903353057199211	350	507	0.6903353057199211	350	139	0.2842535787321063	350	139	0.2842535787321063
RONBE:Hantaviridae	549	373	535	0.6794171220400729	373	535	0.697196261682243	373	156	0.2948960302457467	373	156	0.2948960302457467
RONBE:Peribunyaviridae	1722	1320	1722	0.7665505226480837	1320	1722	0.7665505226480837	1320	375	0.22123893805309736	1320	375	0.22123893805309736
RONBE:Phasmaviridae	180	108	180	0.6	108	180	0.6	108	68	0.38636363636363635	108	68	0.38636363636363635
RONBE:Tospoviridae	219	175	219	0.7990867579908676	175	219	0.7990867579908676	175	39	0.1822429906542056	175	39	0.1822429906542056
RONBE:Tulasviridae	3	2	3	0.6666666666666666	2	3	0.6666666666666666	2	1	0.3333333333333333	2	1	0.3333333333333333
RONBH:Arenaviridae	456	382	456	0.8377192982456141	382	456	0.8377192982456141	382	74	0.16228070175438597	382	74	0.16228070175438597
RONBH:Leishbuviridae	9	3	9	0.3333333333333333	3	9	0.3333333333333333	3	6	0.6666666666666666	3	6	0.6666666666666666
RONBH:Mypoviridae	9	4	9	0.4444444444444444	4	9	0.4444444444444444	4	5	0.5555555555555556	4	5	0.5555555555555556
RONBH:Nairoviridae	513	382	513	0.7446393762183235	382	513	0.7446393762183235	382	129	0.25244618395303325	382	129	0.25244618395303325
RONBH:Phenuiviridae	1500	1057	1492	0.7046666666666667	1057	1492	0.7084450402144772	1057	426	0.2872555630478759	1057	426	0.2872555630478759
RONBH:Wupedeviridae	9	4	9	0.4444444444444444	4	9	0.4444444444444444	4	5	0.5555555555555556	4	5	0.5555555555555556
RONCM:Qinviridae	48	23	48	0.4791666666666667	23	48	0.4791666666666667	23	23	0.5	23	23	0.5
RONIA:Amnoonviridae	30	6	28	0.2	6	28	0.21428571428571427	6	19	0.76	6	19	0.76
RONIA:Orthomyxoviridae	276	146	276	0.5289855072463768	146	276	0.5289855072463768	146	124	0.45925925925925926	146	124	0.45925925925925926
RONMJ:Aliusviridae	36	10	36	0.2777777777777778	10	36	0.2777777777777778	10	26	0.7222222222222222	10	26	0.7222222222222222
RONMJ:Chuviridae	153	106	153	0.6928104575163399	106	153	0.6928104575163399	106	41	0.2789115646258503	106	41	0.2789115646258503
RONMJ:Crepuscuviridae	3	0	3	0.0	0	3	0.0	0	3	1.0	0	3	1.0
RONMJ:Myriaviridae	3	1	3	0.3333333333333333	1	3	0.3333333333333333	1	2	0.6666666666666666	1	2	0.6666666666666666
RONMJ:Natareviridae	3	2	3	0.6666666666666666	2	3	0.6666666666666666	2	1	0.3333333333333333	2	1	0.3333333333333333
RONMM:Artoviridae	27	9	27	0.3333333333333333	9	27	0.3333333333333333	9	18	0.6666666666666666	9	18	0.6666666666666666
RONMM:Bornaviridae	63	46	63	0.7301587301587301	46	63	0.7301587301587301	46	17	0.2698412698412698	46	17	0.2698412698412698
RONMM:Filoviridae	48	33	48	0.6875	33	48	0.6875	33	15	0.3125	33	15	0.3125
RONMM:Lispiviridae	90	44	90	0.4888888888888889	44	90	0.4888888888888889	44	46	0.5111111111111111	44	46	0.5111111111111111
RONMM:Mymonaviridae	189	152	189	0.8042328042328042	152	189	0.8042328042328042	152	29	0.16022099447513813	152	29	0.16022099447513813
RONMM:Nyamiviridae	69	43	69	0.6231884057971014	43	69	0.6231884057971014	43	26	0.37681159420289856	43	26	0.37681159420289856
RONMM:Paramyxoviridae	249	229	249	0.9196787148594378	229	249	0.9196787148594378	229	20	0.08032128514056225	229	20	0.08032128514056225
RONMM:Pneumoviridae	15	3	15	0.2	3	15	0.2	3	12	0.8	3	12	0.8
RONMM:Rhabdoviridae	969	897	969	0.9256965944272446	897	969	0.9256965944272446	897	72	0.07430340557275542	897	72	0.07430340557275542
RONMM:Sunviridae	3	0	3	0.0	0	3	0.0	0	3	1.0	0	3	1.0
RONMM:Xinmoviridae	42	15	42	0.35714285714285715	15	42	0.35714285714285715	15	27	0.6428571428571429	15	27	0.6428571428571429
RONMN:Aspiviridae	51	29	51	0.5686274509803921	29	51	0.5686274509803921	29	18	0.3829787234042553	29	18	0.3829787234042553
RONYG:Yueviridae	12	4	12	0.3333333333333333	4	12	0.3333333333333333	4	8	0.6666666666666666	4	8	0.6666666666666666
ROPDD:Amalgaviridae	33	18	33	0.5454545454545454	18	33	0.5454545454545454	18	14	0.4375	18	14	0.4375
ROPDD:Curvulaviridae	12	6	12	0.5	6	12	0.5	6	6	0.5	6	6	0.5
ROPDD:Fusariviridae	102	65	102	0.6372549019607843	65	102	0.6372549019607843	65	36	0.3564356435643564	65	36	0.3564356435643564
ROPDD:Hypoviridae	129	100	129	0.7751937984496124	100	129	0.7751937984496124	100	26	0.20634920634920634	100	26	0.20634920634920634
ROPDD:Partitiviridae	399	288	399	0.7218045112781954	288	399	0.7218045112781954	288	103	0.26342710997442453	288	103	0.26342710997442453
ROPDD:Picobirnaviridae	24	10	24	0.4166666666666667	10	24	0.4166666666666667	10	12	0.5454545454545454	10	12	0.5454545454545454
ROPPN:Abyssoviridae	3	2	3	0.6666666666666666	2	3	0.6666666666666666	2	1	0.3333333333333333	2	1	0.3333333333333333
ROPPN:Arteriviridae	69	61	69	0.8840579710144928	61	69	0.8840579710144928	61	8	0.11594202898550725	61	8	0.11594202898550725
ROPPN:Coronaviridae	156	130	156	0.8333333333333334	130	156	0.8333333333333334	130	22	0.14473684210526316	130	22	0.14473684210526316
ROPPN:Cremegaviridae	6	5	6	0.8333333333333334	5	6	0.8333333333333334	5	1	0.16666666666666666	5	1	0.16666666666666666
ROPPN:Euroniviridae	9	6	9	0.6666666666666666	6	9	0.6666666666666666	6	3	0.3333333333333333	6	3	0.3333333333333333
ROPPN:Gresnaviridae	3	1	3	0.3333333333333333	1	3	0.3333333333333333	1	2	0.6666666666666666	1	2	0.6666666666666666
ROPPN:Medioniviridae	6	1	6	0.16666666666666666	1	6	0.16666666666666666	1	5	0.8333333333333334	1	5	0.8333333333333334
ROPPN:Mesoniviridae	42	27	42	0.6428571428571429	27	42	0.6428571428571429	27	15	0.35714285714285715	27	15	0.35714285714285715
ROPPN:Mononiviridae	3	1	3	0.3333333333333333	1	3	0.3333333333333333	1	2	0.6666666666666666	1	2	0.6666666666666666
ROPPN:Nanghoshaviridae	3	2	3	0.6666666666666666	2	3	0.6666666666666666	2	1	0.3333333333333333	2	1	0.3333333333333333
ROPPN:Nanhypoviridae	3	1	3	0.3333333333333333	1	3	0.3333333333333333	1	1	0.5	1	1	0.5
ROPPN:Olifoviridae	3	2	3	0.6666666666666666	2	3	0.6666666666666666	2	1	0.3333333333333333	2	1	0.3333333333333333
ROPPN:Roniviridae	12	8	12	0.6666666666666666	8	12	0.6666666666666666	8	4	0.3333333333333333	8	4	0.3333333333333333
ROPPN:Tobaniviridae	63	43	63	0.6825396825396826	43	63	0.6825396825396826	43	20	0.31746031746031744	43	20	0.31746031746031744
ROPPP:Caliciviridae	81	54	81	0.6666666666666666	54	81	0.6666666666666666	54	26	0.325	54	26	0.325
ROPPP:Dicistroviridae	48	31	48	0.6458333333333334	31	48	0.6458333333333334	31	17	0.3541666666666667	31	17	0.3541666666666667
ROPPP:Iflaviridae	45	37	45	0.8222222222222222	37	45	0.8222222222222222	37	7	0.1590909090909091	37	7	0.1590909090909091
ROPPP:Marnaviridae	60	39	60	0.65	39	60	0.65	39	19	0.3275862068965517	39	19	0.3275862068965517
ROPPP:Noraviridae	3	0	3	0.0	0	3	0.0	0	2	1.0	0	2	1.0
ROPPP:Picornaviridae	1893	1648	1893	0.8705758055995774	1648	1893	0.8705758055995774	1648	238	0.1261930010604454	1648	238	0.1261930010604454
ROPPP:Polycipiviridae	39	23	39	0.5897435897435898	23	39	0.5897435897435898	23	16	0.41025641025641024	23	16	0.41025641025641024
ROPPP:Secoviridae	525	445	521	0.8476190476190476	445	521	0.8541266794625719	445	74	0.14258188824662812	445	74	0.14258188824662812
ROPPP:Solinviviridae	6	3	6	0.5	3	6	0.5	3	3	0.5	3	3	0.5
ROPPS:Alvernaviridae	3	1	3	0.3333333333333333	1	3	0.3333333333333333	1	2	0.6666666666666666	1	2	0.6666666666666666
ROPPS:Barnaviridae	3	3	3	1.0	3	3	1.0	3	0	0.0	3	0	0.0
ROPPS:Solemoviridae	180	140	180	0.7777777777777778	140	180	0.7777777777777778	140	33	0.1907514450867052	140	33	0.1907514450867052
ROPSP:Potyviridae	810	718	810	0.8864197530864197	718	810	0.8864197530864197	718	81	0.10137672090112641	718	81	0.10137672090112641
ROPSS:Astroviridae	66	47	66	0.7121212121212122	47	66	0.7121212121212122	47	17	0.265625	47	17	0.265625
ROPUU:Hadakaviridae	63	23	63	0.36507936507936506	23	63	0.36507936507936506	23	39	0.6290322580645161	23	39	0.6290322580645161
ROPUY:Yadokariviridae	39	28	39	0.717948717948718	28	39	0.717948717948718	28	8	0.2222222222222222	28	8	0.2222222222222222
ROUUU:Birnaviridae	99	72	99	0.7272727272727273	72	99	0.7272727272727273	72	24	0.25	72	24	0.25
ROUUU:Permutotetraviridae	3	2	3	0.6666666666666666	2	3	0.6666666666666666	2	1	0.3333333333333333	2	1	0.3333333333333333
RPARB:Hepadnaviridae	123	101	123	0.8211382113821138	101	123	0.8211382113821138	101	21	0.1721311475409836	101	21	0.1721311475409836
RPARO:Belpaoviridae	33	12	33	0.36363636363636365	12	33	0.36363636363636365	12	19	0.6129032258064516	12	19	0.6129032258064516
RPARO:Caulimoviridae	294	217	294	0.7380952380952381	217	294	0.7380952380952381	217	74	0.2542955326460481	217	74	0.2542955326460481
RPARO:Metaviridae	93	55	93	0.5913978494623656	55	93	0.5913978494623656	55	36	0.3956043956043956	55	36	0.3956043956043956
RPARO:Pseudoviridae	99	44	99	0.4444444444444444	44	99	0.4444444444444444	44	45	0.5056179775280899	44	45	0.5056179775280899
RPARO:Retroviridae	189	135	187	0.7142857142857143	135	187	0.7219251336898396	135	51	0.27419354838709675	135	51	0.27419354838709675
RUUUU:Kolmioviridae	45	29	45	0.6444444444444445	29	45	0.6444444444444445	29	15	0.3409090909090909	29	15	0.3409090909090909
RUUUU:Polymycoviridae	204	107	204	0.5245098039215687	107	204	0.5245098039215687	107	71	0.398876404494382	107	71	0.398876404494382
RUUUU:Sarthroviridae	24	9	22	0.375	9	22	0.4090909090909091	9	12	0.5714285714285714	9	12	0.5714285714285714
RUUUU:Undefined	18	8	18	0.4444444444444444	8	18	0.4444444444444444	8	10	0.5555555555555556	0	10	1.0
UUUNL:Baculoviridae	309	263	309	0.8511326860841424	263	309	0.8511326860841424	263	35	0.1174496644295302	263	35	0.1174496644295302
UUUNL:Hytrosaviridae	6	0	6	0.0	0	6	0.0	0	6	1.0	0	6	1.0
UUUNL:Nudiviridae	42	9	42	0.21428571428571427	9	42	0.21428571428571427	9	33	0.7857142857142857	9	33	0.7857142857142857
UUUNU:Nimaviridae	39	0	39	0.0	0	39	0.0	0	36	1.0	0	36	1.0
UUUNU:Undefined	9	0	9	0.0	0	9	0.0	0	9	1.0	0	9	1.0
UUUUU:Alphasatellitidae	255	117	255	0.4588235294117647	117	255	0.4588235294117647	117	132	0.5301204819277109	117	132	0.5301204819277109
UUUUU:Ampullaviridae	9	0	9	0.0	0	9	0.0	0	9	1.0	0	9	1.0
UUUUU:Anelloviridae	468	359	468	0.7670940170940171	359	468	0.7670940170940171	359	101	0.21956521739130436	359	101	0.21956521739130436
UUUUU:Avsunviroidae	15	0	5	0.0	0	5	0.0	0	5	1.0	0	5	1.0
UUUUU:Bartogtaviriformidae	3	0	3	0.0	0	3	0.0	0	3	1.0	0	3	1.0
UUUUU:Bicaudaviridae	3	0	3	0.0	0	3	0.0	0	2	1.0	0	2	1.0
UUUUU:Brachygtaviriformidae	3	0	3	0.0	0	3	0.0	0	3	1.0	0	3	1.0
UUUUU:Clavaviridae	3	3	3	1.0	3	3	1.0	3	0	0.0	3	0	0.0
UUUUU:Fuselloviridae	177	4	177	0.022598870056497175	4	177	0.022598870056497175	4	160	0.975609756097561	4	160	0.975609756097561
UUUUU:Globuloviridae	12	4	12	0.3333333333333333	4	12	0.3333333333333333	4	7	0.6363636363636364	4	7	0.6363636363636364
UUUUU:Guttaviridae	3	0	3	0.0	0	3	0.0	0	3	1.0	0	3	1.0
UUUUU:Halspiviridae	3	0	3	0.0	0	3	0.0	0	3	1.0	0	3	1.0
UUUUU:Itzamnaviridae	6	4	6	0.6666666666666666	4	6	0.6666666666666666	4	2	0.3333333333333333	4	2	0.3333333333333333
UUUUU:Ovaliviridae	3	0	3	0.0	0	3	0.0	0	3	1.0	0	3	1.0
UUUUU:Plasmaviridae	3	0	3	0.0	0	3	0.0	0	1	1.0	0	1	1.0
UUUUU:Polydnaviriformidae	690	0	688	0.0	0	688	0.0	0	662	1.0	0	662	1.0
UUUUU:Portogloboviridae	6	0	6	0.0	0	6	0.0	0	5	1.0	0	5	1.0
UUUUU:Pospiviroidae	117	20	39	0.17094017094017094	20	39	0.5128205128205128	20	17	0.4594594594594595	20	17	0.4594594594594595
UUUUU:Rhodogtaviriformidae	12	0	12	0.0	0	12	0.0	0	11	1.0	0	11	1.0
UUUUU:Spiraviridae	3	0	3	0.0	0	3	0.0	0	3	1.0	0	3	1.0
UUUUU:Thaspiviridae	9	3	9	0.3333333333333333	3	9	0.3333333333333333	3	5	0.625	3	5	0.625
UUUUU:Tolecusatellitidae	393	198	393	0.5038167938931297	198	393	0.5038167938931297	198	185	0.4830287206266319	198	185	0.4830287206266319
UUUUU:Undefined	3	0	3	0.0	0	3	0.0	0	3	1.0	0	3	1.0
VBNMA:Phycodnaviridae	36	6	34	0.16666666666666666	6	34	0.17647058823529413	6	27	0.8181818181818182	6	27	0.8181818181818182
VBNMI:Allomimiviridae	6	0	6	0.0	0	6	0.0	0	6	1.0	0	6	1.0
VBNMI:Mesomimiviridae	9	0	9	0.0	0	9	0.0	0	8	1.0	0	8	1.0
VBNMI:Mimiviridae	42	39	42	0.9285714285714286	39	42	0.9285714285714286	39	3	0.07142857142857142	39	3	0.07142857142857142
VBNMI:Schizomimiviridae	6	0	6	0.0	0	6	0.0	0	6	1.0	0	6	1.0
VBNMP:Ascoviridae	15	1	15	0.06666666666666667	1	15	0.06666666666666667	1	11	0.9166666666666666	1	11	0.9166666666666666
VBNMP:Iridoviridae	162	113	162	0.6975308641975309	113	162	0.6975308641975309	113	44	0.2802547770700637	113	44	0.2802547770700637
VBNMP:Marseilleviridae	9	9	9	1.0	9	9	1.0	9	0	0.0	9	0	0.0
VBNMU:Mamonoviridae	6	0	6	0.0	0	6	0.0	0	5	1.0	0	5	1.0
VBNPA:Asfarviridae	60	60	60	1.0	60	60	1.0	60	0	0.0	60	0	0.0
VBNPC:Poxviridae	168	77	166	0.4583333333333333	77	166	0.463855421686747	77	83	0.51875	77	83	0.51875
VBPAL:Finnlakeviridae	36	0	36	0.0	0	36	0.0	0	27	1.0	0	27	1.0
VBPML:Maviroviridae	3	0	3	0.0	0	3	0.0	0	3	1.0	0	3	1.0
VBPML:Undefined	150	21	150	0.14	21	150	0.14	21	129	0.86	0	129	1.0
VBPMM:Sputniviroviridae	6	0	6	0.0	0	6	0.0	0	4	1.0	0	4	1.0
VBPPO:Adintoviridae	6	0	6	0.0	0	6	0.0	0	5	1.0	0	5	1.0
VBPPU:Undefined	150	14	150	0.09333333333333334	14	150	0.09333333333333334	14	136	0.9066666666666666	0	136	1.0
VBPTA:Skuldviridae	6	0	6	0.0	0	6	0.0	0	5	1.0	0	5	1.0
VBPTB:Turriviridae	6	0	6	0.0	0	6	0.0	0	5	1.0	0	5	1.0
VBPTC:Chaacviridae	9	3	9	0.3333333333333333	3	9	0.3333333333333333	3	6	0.6666666666666666	3	6	0.6666666666666666
VBPTK:Tectiviridae	36	1	36	0.027777777777777776	1	36	0.027777777777777776	1	22	0.9565217391304348	1	22	0.9565217391304348
VBPTR:Adenoviridae	609	524	607	0.8604269293924466	524	607	0.8632619439868204	524	68	0.11486486486486487	524	68	0.11486486486486487
VBPTU:Autolykiviridae	15	2	15	0.13333333333333333	2	15	0.13333333333333333	2	12	0.8571428571428571	2	12	0.8571428571428571
VBPTV:Corticoviridae	6	1	6	0.16666666666666666	1	6	0.16666666666666666	1	5	0.8333333333333334	1	5	0.8333333333333334
VBPUU:Undefined	150	37	150	0.24666666666666667	37	150	0.24666666666666667	37	113	0.7533333333333333	0	113	1.0
VBUUU:Yaraviridae	3	0	3	0.0	0	3	0.0	0	0		0	0
VHDLH:Matsushitaviridae	6	0	6	0.0	0	6	0.0	0	2	1.0	0	2	1.0
VHDLH:Simuloviridae	9	0	9	0.0	0	9	0.0	0	9	1.0	0	9	1.0
VHDLH:Sphaerolipoviridae	12	0	12	0.0	0	12	0.0	0	12	1.0	0	12	1.0
VHDLU:Undefined	165	68	165	0.4121212121212121	68	165	0.4121212121212121	68	97	0.5878787878787879	0	97	1.0
VUUUU:Undefined	150	16	150	0.10666666666666667	16	150	0.10666666666666667	16	134	0.8933333333333333	0	134	1.0
