## Supplementary data 3 for "First community challenge for automated virus taxonomy": Team8-Sub4_lineage.csv

LineageFamily	n_sequences	n_correct_fixed	n_attempted	accuracy_Family_fixed	n_correct_attempted	n_attempted_check	accuracy_Family_attempted	n_TP_fixed	n_FP_fixed	FDR_Family_fixed	n_TP_attempted	n_FP_attempted	FDR_Family_attempted
AZTTL:Lipothrixviridae	30	0	26	0.0	0	26	0.0	0	5	1.0	0	5	1.0
AZTTL:Rudiviridae	51	20	32	0.39215686274509803	20	32	0.625	20	3	0.13043478260869565	20	3	0.13043478260869565
AZTTL:Ungulaviridae	3	0	3	0.0	0	3	0.0	0	0		0	0
AZTTM:Ahmunviridae	3	0	2	0.0	0	2	0.0	0	0		0	0
AZTTP:Tristromaviridae	9	3	8	0.3333333333333333	3	8	0.375	3	0	0.0	3	0	0.0
AZTTU:Undefined	9	9	6	1.0	6	6	1.0	9	0	0.0	0	0
DHPHH:Alloherpesviridae	39	1	25	0.02564102564102564	1	25	0.04	1	1	0.5	1	1	0.5
DHPHH:Malacoherpesviridae	6	0	4	0.0	0	4	0.0	0	0		0	0
DHPHH:Orthoherpesviridae	354	82	304	0.23163841807909605	82	304	0.26973684210526316	82	12	0.1276595744680851	82	12	0.1276595744680851
DHUCA:Undefined	3	2	3	0.6666666666666666	2	3	0.6666666666666666	2	1	0.3333333333333333	0	1	1.0
DHUCC:Crevaviridae	12	0	12	0.0	0	12	0.0	0	7	1.0	0	7	1.0
DHUCC:Intestiviridae	54	42	54	0.7777777777777778	42	54	0.7777777777777778	42	2	0.045454545454545456	42	2	0.045454545454545456
DHUCC:Steigviridae	45	28	45	0.6222222222222222	28	45	0.6222222222222222	28	5	0.15151515151515152	28	5	0.15151515151515152
DHUCC:Suoliviridae	108	83	108	0.7685185185185185	83	108	0.7685185185185185	83	7	0.07777777777777778	83	7	0.07777777777777778
DHUCC:Undefined	6	4	6	0.6666666666666666	4	6	0.6666666666666666	4	2	0.3333333333333333	0	2	1.0
DHUCJ:Yangangviridae	9	1	9	0.1111111111111111	1	9	0.1111111111111111	1	2	0.6666666666666666	1	2	0.6666666666666666
DHUCJ:Yanlukaviridae	3	0	3	0.0	0	3	0.0	0	0		0	0
DHUCK:Graaviviridae	6	0	6	0.0	0	6	0.0	0	1	1.0	0	1	1.0
DHUCK:Haloferuviridae	9	7	9	0.7777777777777778	7	9	0.7777777777777778	7	0	0.0	7	0	0.0
DHUCK:Pyrstoviridae	3	1	3	0.3333333333333333	1	3	0.3333333333333333	1	0	0.0	1	0	0.0
DHUCK:Shortaselviridae	3	1	3	0.3333333333333333	1	3	0.3333333333333333	1	0	0.0	1	0	0.0
DHUCM:Anaerodiviridae	3	0	3	0.0	0	3	0.0	0	0		0	0
DHUCM:Aoguangviridae	3	0	3	0.0	0	3	0.0	0	0		0	0
DHUCM:Leisingerviridae	3	0	3	0.0	0	3	0.0	0	0		0	0
DHUCN:Ahpuchviridae	3	0	3	0.0	0	3	0.0	0	1	1.0	0	1	1.0
DHUCN:Ekchuahviridae	6	0	6	0.0	0	6	0.0	0	3	1.0	0	3	1.0
DHUCT:Druskaviridae	6	1	6	0.16666666666666666	1	6	0.16666666666666666	1	5	0.8333333333333334	1	5	0.8333333333333334
DHUCT:Hafunaviridae	30	29	30	0.9666666666666667	29	30	0.9666666666666667	29	0	0.0	29	0	0.0
DHUCT:Halomagnusviridae	6	0	6	0.0	0	6	0.0	0	1	1.0	0	1	1.0
DHUCT:Soleiviridae	3	0	3	0.0	0	3	0.0	0	3	1.0	0	3	1.0
DHUCU:Ackermannviridae	189	174	189	0.9206349206349206	174	189	0.9206349206349206	174	6	0.03333333333333333	174	6	0.03333333333333333
DHUCU:Aggregaviridae	3	0	3	0.0	0	3	0.0	0	0		0	0
DHUCU:Aliceevansviridae	378	356	378	0.9417989417989417	356	378	0.9417989417989417	356	6	0.016574585635359115	356	6	0.016574585635359115
DHUCU:Arenbergviridae	3	0	3	0.0	0	3	0.0	0	0		0	0
DHUCU:Assiduviridae	9	0	9	0.0	0	9	0.0	0	0		0	0
DHUCU:Autographiviridae	1116	1009	1116	0.9041218637992832	1009	1116	0.9041218637992832	1009	9	0.008840864440078585	1009	9	0.008840864440078585
DHUCU:Casjensviridae	147	103	147	0.7006802721088435	103	147	0.7006802721088435	103	6	0.05504587155963303	103	6	0.05504587155963303
DHUCU:Chaseviridae	45	28	45	0.6222222222222222	28	45	0.6222222222222222	28	8	0.2222222222222222	28	8	0.2222222222222222
DHUCU:Chimalliviridae	99	64	99	0.6464646464646465	64	99	0.6464646464646465	64	0	0.0	64	0	0.0
DHUCU:Demerecviridae	300	269	300	0.8966666666666666	269	300	0.8966666666666666	269	0	0.0	269	0	0.0
DHUCU:Drexlerviridae	339	310	339	0.9144542772861357	310	339	0.9144542772861357	310	2	0.00641025641025641	310	2	0.00641025641025641
DHUCU:Duneviridae	18	1	18	0.05555555555555555	1	18	0.05555555555555555	1	2	0.6666666666666666	1	2	0.6666666666666666
DHUCU:Fervensviridae	3	0	3	0.0	0	3	0.0	0	0		0	0
DHUCU:Forsetiviridae	6	0	6	0.0	0	6	0.0	0	0		0	0
DHUCU:Fredfastierviridae	9	0	9	0.0	0	9	0.0	0	1	1.0	0	1	1.0
DHUCU:Grimontviridae	30	0	30	0.0	0	30	0.0	0	3	1.0	0	3	1.0
DHUCU:Guelinviridae	30	15	30	0.5	15	30	0.5	15	3	0.16666666666666666	15	3	0.16666666666666666
DHUCU:Helgolandviridae	3	0	3	0.0	0	3	0.0	0	0		0	0
DHUCU:Herelleviridae	345	283	345	0.8202898550724638	283	345	0.8202898550724638	283	12	0.04067796610169491	283	12	0.04067796610169491
DHUCU:Kleczkowskaviridae	6	6	6	1.0	6	6	1.0	6	0	0.0	6	0	0.0
DHUCU:Kyanoviridae	201	174	201	0.8656716417910447	174	201	0.8656716417910447	174	3	0.01694915254237288	174	3	0.01694915254237288
DHUCU:Madisaviridae	3	0	3	0.0	0	3	0.0	0	3	1.0	0	3	1.0
DHUCU:Madridviridae	6	5	6	0.8333333333333334	5	6	0.8333333333333334	5	0	0.0	5	0	0.0
DHUCU:Mesyanzhinovviridae	60	41	60	0.6833333333333333	41	60	0.6833333333333333	41	11	0.21153846153846154	41	11	0.21153846153846154
DHUCU:Molycolviridae	6	0	6	0.0	0	6	0.0	0	2	1.0	0	2	1.0
DHUCU:Naomviridae	3	0	3	0.0	0	3	0.0	0	0		0	0
DHUCU:Orlajensenviridae	33	17	33	0.5151515151515151	17	33	0.5151515151515151	17	0	0.0	17	0	0.0
DHUCU:Pachyviridae	15	0	15	0.0	0	15	0.0	0	0		0	0
DHUCU:Peduoviridae	381	310	381	0.8136482939632546	310	381	0.8136482939632546	310	7	0.022082018927444796	310	7	0.022082018927444796
DHUCU:Pervagoviridae	12	0	12	0.0	0	12	0.0	0	10	1.0	0	10	1.0
DHUCU:Pootjesviridae	33	33	33	1.0	33	33	1.0	33	0	0.0	33	0	0.0
DHUCU:Pungoviridae	3	0	3	0.0	0	3	0.0	0	0		0	0
DHUCU:Rountreeviridae	114	87	114	0.7631578947368421	87	114	0.7631578947368421	87	3	0.03333333333333333	87	3	0.03333333333333333
DHUCU:Saffermanviridae	12	10	12	0.8333333333333334	10	12	0.8333333333333334	10	0	0.0	10	0	0.0
DHUCU:Salasmaviridae	93	66	93	0.7096774193548387	66	93	0.7096774193548387	66	6	0.08333333333333333	66	6	0.08333333333333333
DHUCU:Saparoviridae	6	2	6	0.3333333333333333	2	6	0.3333333333333333	2	0	0.0	2	0	0.0
DHUCU:Schitoviridae	318	238	318	0.7484276729559748	238	318	0.7484276729559748	238	12	0.048	238	12	0.048
DHUCU:Speroviridae	3	0	3	0.0	0	3	0.0	0	0		0	0
DHUCU:Stanwilliamsviridae	84	66	84	0.7857142857142857	66	84	0.7857142857142857	66	1	0.014925373134328358	66	1	0.014925373134328358
DHUCU:Straboviridae	624	617	624	0.9887820512820513	617	624	0.9887820512820513	617	0	0.0	617	0	0.0
DHUCU:Suolaviridae	3	0	3	0.0	0	3	0.0	0	0		0	0
DHUCU:Undefined	7539	6688	7539	0.8871203077331211	6688	7539	0.8871203077331211	6688	851	0.1128796922668789	0	851	1.0
DHUCU:Verdandiviridae	9	2	9	0.2222222222222222	2	9	0.2222222222222222	2	2	0.5	2	2	0.5
DHUCU:Vertoviridae	15	4	15	0.26666666666666666	4	15	0.26666666666666666	4	7	0.6363636363636364	4	7	0.6363636363636364
DHUCU:Vilmaviridae	81	54	81	0.6666666666666666	54	81	0.6666666666666666	54	21	0.28	54	21	0.28
DHUCU:Winoviridae	9	5	9	0.5555555555555556	5	9	0.5555555555555556	5	0	0.0	5	0	0.0
DHUCU:Zierdtviridae	78	35	78	0.44871794871794873	35	78	0.44871794871794873	35	0	0.0	35	0	0.0
DHUCU:Zobellviridae	39	0	39	0.0	0	39	0.0	0	14	1.0	0	14	1.0
MLHFT:Inoviridae	207	131	200	0.6328502415458938	131	200	0.655	131	6	0.043795620437956206	131	6	0.043795620437956206
MLHFT:Paulinoviridae	6	2	5	0.3333333333333333	2	5	0.4	2	1	0.3333333333333333	2	1	0.3333333333333333
MLHFT:Plectroviridae	18	10	13	0.5555555555555556	10	13	0.7692307692307693	10	0	0.0	10	0	0.0
MLHFT:Undefined	150	115	149	0.7666666666666667	114	149	0.7651006711409396	115	35	0.23333333333333334	0	35	1.0
MSCAB:Bacilladnaviridae	66	41	58	0.6212121212121212	41	58	0.7068965517241379	41	1	0.023809523809523808	41	1	0.023809523809523808
MSCAC:Circoviridae	444	262	394	0.5900900900900901	262	394	0.6649746192893401	262	40	0.13245033112582782	262	40	0.13245033112582782
MSCAC:Smacoviridae	249	162	236	0.6506024096385542	162	236	0.6864406779661016	162	9	0.05263157894736842	162	9	0.05263157894736842
MSCAC:Vilyaviridae	54	31	49	0.5740740740740741	31	49	0.6326530612244898	31	4	0.11428571428571428	31	4	0.11428571428571428
MSCAM:Amesuviridae	6	2	6	0.3333333333333333	2	6	0.3333333333333333	2	1	0.3333333333333333	2	1	0.3333333333333333
MSCAM:Nanoviridae	555	351	508	0.6324324324324324	351	508	0.6909448818897638	351	50	0.12468827930174564	351	50	0.12468827930174564
MSCAR:Naryaviridae	15	5	11	0.3333333333333333	5	11	0.45454545454545453	5	3	0.375	5	3	0.375
MSCAR:Nenyaviridae	18	7	13	0.3888888888888889	7	13	0.5384615384615384	7	2	0.2222222222222222	7	2	0.2222222222222222
MSCAR:Redondoviridae	78	62	73	0.7948717948717948	62	73	0.8493150684931506	62	1	0.015873015873015872	62	1	0.015873015873015872
MSCMP:Bidnaviridae	6	0	3	0.0	0	3	0.0	0	0		0	0
MSCPS:Polyomaviridae	351	271	334	0.7720797720797721	271	334	0.811377245508982	271	20	0.06872852233676977	271	20	0.06872852233676977
MSCPZ:Papillomaviridae	1029	815	946	0.7920310981535471	815	946	0.861522198731501	815	17	0.020432692307692308	815	17	0.020432692307692308
MSCQP:Parvoviridae	525	360	466	0.6857142857142857	360	466	0.7725321888412017	360	17	0.04509283819628647	360	17	0.04509283819628647
MSCRG:Geminiviridae	2814	2378	2700	0.8450604122245914	2378	2700	0.8807407407407407	2378	67	0.027402862985685072	2378	67	0.027402862985685072
MSCRG:Genomoviridae	717	481	674	0.6708507670850767	481	674	0.7136498516320475	481	29	0.056862745098039215	481	29	0.056862745098039215
MSCUU:Undefined	150	123	125	0.82	98	125	0.784	123	27	0.18	0	27	1.0
MSPMP:Microviridae	210	41	174	0.19523809523809524	41	174	0.23563218390804597	41	35	0.4605263157894737	41	35	0.4605263157894737
MTSHH:Pleolipoviridae	48	17	41	0.3541666666666667	17	41	0.4146341463414634	17	5	0.22727272727272727	17	5	0.22727272727272727
MTSHU:Undefined	150	112	149	0.7466666666666667	111	149	0.7449664429530202	112	38	0.25333333333333335	0	38	1.0
RODCG:Alternaviridae	51	32	49	0.6274509803921569	32	49	0.6530612244897959	32	5	0.13513513513513514	32	5	0.13513513513513514
RODCG:Botybirnaviridae	6	5	6	0.8333333333333334	5	6	0.8333333333333334	5	0	0.0	5	0	0.0
RODCG:Chrysoviridae	471	304	456	0.6454352441613588	304	456	0.6666666666666666	304	23	0.07033639143730887	304	23	0.07033639143730887
RODCG:Giardiaviridae	3	1	2	0.3333333333333333	1	2	0.5	1	0	0.0	1	0	0.0
RODCG:Megabirnaviridae	6	2	6	0.3333333333333333	2	6	0.3333333333333333	2	0	0.0	2	0	0.0
RODCG:Monocitiviridae	3	1	3	0.3333333333333333	1	3	0.3333333333333333	1	0	0.0	1	0	0.0
RODCG:Orthototiviridae	18	11	18	0.6111111111111112	11	18	0.6111111111111112	11	0	0.0	11	0	0.0
RODCG:Pseudototiviridae	60	31	59	0.5166666666666667	31	59	0.5254237288135594	31	3	0.08823529411764706	31	3	0.08823529411764706
RODCG:Quadriviridae	27	20	27	0.7407407407407407	20	27	0.7407407407407407	20	3	0.13043478260869565	20	3	0.13043478260869565
RODRR:Sedoreoviridae	1266	646	1173	0.5102685624012638	646	1173	0.5507246376811594	646	121	0.1577574967405476	646	121	0.1577574967405476
RODRR:Spinareoviridae	1518	901	1440	0.5935441370223979	901	1440	0.6256944444444444	901	116	0.11406096361848574	901	116	0.11406096361848574
RODVM:Cystoviridae	63	17	62	0.2698412698412698	17	62	0.27419354838709675	17	4	0.19047619047619047	17	4	0.19047619047619047
ROKAH:Alphatetraviridae	18	4	17	0.2222222222222222	4	17	0.23529411764705882	4	0	0.0	4	0	0.0
ROKAH:Benyviridae	39	19	38	0.48717948717948717	19	38	0.5	19	4	0.17391304347826086	19	4	0.17391304347826086
ROKAH:Hepeviridae	72	51	71	0.7083333333333334	51	71	0.7183098591549296	51	4	0.07272727272727272	51	4	0.07272727272727272
ROKAH:Matonaviridae	12	9	12	0.75	9	12	0.75	9	2	0.18181818181818182	9	2	0.18181818181818182
ROKAM:Bromoviridae	348	219	341	0.6293103448275862	219	341	0.6422287390029325	219	26	0.10612244897959183	219	26	0.10612244897959183
ROKAM:Closteroviridae	204	110	193	0.5392156862745098	110	193	0.5699481865284974	110	14	0.11290322580645161	110	14	0.11290322580645161
ROKAM:Endornaviridae	93	67	93	0.7204301075268817	67	93	0.7204301075268817	67	1	0.014705882352941176	67	1	0.014705882352941176
ROKAM:Kitaviridae	87	51	86	0.5862068965517241	51	86	0.5930232558139535	51	10	0.16393442622950818	51	10	0.16393442622950818
ROKAM:Mayoviridae	24	12	24	0.5	12	24	0.5	12	4	0.25	12	4	0.25
ROKAM:Togaviridae	162	129	156	0.7962962962962963	129	156	0.8269230769230769	129	4	0.03007518796992481	129	4	0.03007518796992481
ROKAM:Virgaviridae	246	165	236	0.6707317073170732	165	236	0.6991525423728814	165	8	0.046242774566473986	165	8	0.046242774566473986
ROKAT:Alphaflexiviridae	198	147	196	0.7424242424242424	147	196	0.75	147	5	0.03289473684210526	147	5	0.03289473684210526
ROKAT:Betaflexiviridae	411	271	406	0.6593673965936739	271	406	0.6674876847290641	271	27	0.09060402684563758	271	27	0.09060402684563758
ROKAT:Deltaflexiviridae	9	3	9	0.3333333333333333	3	9	0.3333333333333333	3	1	0.25	3	1	0.25
ROKAT:Gammaflexiviridae	12	6	12	0.5	6	12	0.5	6	2	0.25	6	2	0.25
ROKAT:Tymoviridae	120	91	118	0.7583333333333333	91	118	0.7711864406779662	91	12	0.11650485436893204	91	12	0.11650485436893204
ROKFA:Flaviviridae	441	355	438	0.8049886621315193	355	438	0.8105022831050228	355	17	0.0456989247311828	355	17	0.0456989247311828
ROKMN:Nodaviridae	123	64	117	0.5203252032520326	64	117	0.5470085470085471	64	5	0.07246376811594203	64	5	0.07246376811594203
ROKMN:Sinhaliviridae	6	4	6	0.6666666666666666	4	6	0.6666666666666666	4	0	0.0	4	0	0.0
ROKTT:Carmotetraviridae	3	0	3	0.0	0	3	0.0	0	1	1.0	0	1	1.0
ROKTT:Tombusviridae	291	198	290	0.6804123711340206	198	290	0.6827586206896552	198	11	0.05263157894736842	198	11	0.05263157894736842
ROLAW:Narnaviridae	6	2	6	0.3333333333333333	2	6	0.3333333333333333	2	3	0.6	2	3	0.6
ROLHC:Mitoviridae	315	187	307	0.5936507936507937	187	307	0.6091205211726385	187	21	0.10096153846153846	187	21	0.10096153846153846
ROLLN:Atkinsviridae	273	198	273	0.7252747252747253	198	273	0.7252747252747253	198	25	0.11210762331838565	198	25	0.11210762331838565
ROLLN:Duinviridae	18	8	18	0.4444444444444444	8	18	0.4444444444444444	8	1	0.1111111111111111	8	1	0.1111111111111111
ROLLN:Fiersviridae	867	718	864	0.8281430219146482	718	864	0.8310185185185185	718	39	0.05151915455746367	718	39	0.05151915455746367
ROLLN:Solspiviridae	81	54	81	0.6666666666666666	54	81	0.6666666666666666	54	14	0.20588235294117646	54	14	0.20588235294117646
ROLLT:Blumeviridae	87	48	87	0.5517241379310345	48	87	0.5517241379310345	48	15	0.23809523809523808	48	15	0.23809523809523808
ROLLT:Steitzviridae	1167	1032	1160	0.884318766066838	1032	1160	0.8896551724137931	1032	25	0.023651844843897825	1032	25	0.023651844843897825
ROLLU:Undefined	9	8	9	0.8888888888888888	8	9	0.8888888888888888	8	1	0.1111111111111111	0	1	1.0
ROLMO:Botourmiaviridae	525	333	506	0.6342857142857142	333	506	0.658102766798419	333	42	0.112	333	42	0.112
RONBE:Cruliviridae	27	12	27	0.4444444444444444	12	27	0.4444444444444444	12	6	0.3333333333333333	12	6	0.3333333333333333
RONBE:Fimoviridae	507	302	485	0.5956607495069034	302	485	0.622680412371134	302	38	0.11176470588235295	302	38	0.11176470588235295
RONBE:Hantaviridae	549	340	512	0.6193078324225865	340	512	0.6640625	340	58	0.1457286432160804	340	58	0.1457286432160804
RONBE:Peribunyaviridae	1722	1259	1665	0.7311265969802555	1259	1665	0.7561561561561562	1259	110	0.08035062089116143	1259	110	0.08035062089116143
RONBE:Phasmaviridae	180	94	175	0.5222222222222223	94	175	0.5371428571428571	94	22	0.1896551724137931	94	22	0.1896551724137931
RONBE:Tospoviridae	219	163	219	0.7442922374429224	163	219	0.7442922374429224	163	14	0.07909604519774012	163	14	0.07909604519774012
RONBE:Tulasviridae	3	2	3	0.6666666666666666	2	3	0.6666666666666666	2	0	0.0	2	0	0.0
RONBH:Arenaviridae	456	359	455	0.7872807017543859	359	455	0.789010989010989	359	24	0.06266318537859007	359	24	0.06266318537859007
RONBH:Leishbuviridae	9	3	9	0.3333333333333333	3	9	0.3333333333333333	3	0	0.0	3	0	0.0
RONBH:Mypoviridae	9	4	9	0.4444444444444444	4	9	0.4444444444444444	4	3	0.42857142857142855	4	3	0.42857142857142855
RONBH:Nairoviridae	513	350	508	0.682261208576998	350	508	0.6889763779527559	350	42	0.10714285714285714	350	42	0.10714285714285714
RONBH:Phenuiviridae	1500	971	1473	0.6473333333333333	971	1473	0.6591989137813985	971	183	0.158578856152513	971	183	0.158578856152513
RONBH:Wupedeviridae	9	4	9	0.4444444444444444	4	9	0.4444444444444444	4	3	0.42857142857142855	4	3	0.42857142857142855
RONCM:Qinviridae	48	17	47	0.3541666666666667	17	47	0.3617021276595745	17	5	0.22727272727272727	17	5	0.22727272727272727
RONIA:Amnoonviridae	30	6	27	0.2	6	27	0.2222222222222222	6	1	0.14285714285714285	6	1	0.14285714285714285
RONIA:Orthomyxoviridae	276	135	265	0.4891304347826087	135	265	0.5094339622641509	135	38	0.21965317919075145	135	38	0.21965317919075145
RONMJ:Aliusviridae	36	4	36	0.1111111111111111	4	36	0.1111111111111111	4	11	0.7333333333333333	4	11	0.7333333333333333
RONMJ:Chuviridae	153	88	145	0.5751633986928104	88	145	0.6068965517241379	88	7	0.07368421052631578	88	7	0.07368421052631578
RONMJ:Crepuscuviridae	3	0	3	0.0	0	3	0.0	0	0		0	0
RONMJ:Myriaviridae	3	0	3	0.0	0	3	0.0	0	1	1.0	0	1	1.0
RONMJ:Natareviridae	3	0	3	0.0	0	3	0.0	0	0		0	0
RONMM:Artoviridae	27	5	27	0.18518518518518517	5	27	0.18518518518518517	5	7	0.5833333333333334	5	7	0.5833333333333334
RONMM:Bornaviridae	63	38	63	0.6031746031746031	38	63	0.6031746031746031	38	4	0.09523809523809523	38	4	0.09523809523809523
RONMM:Filoviridae	48	19	48	0.3958333333333333	19	48	0.3958333333333333	19	6	0.24	19	6	0.24
RONMM:Lispiviridae	90	22	87	0.24444444444444444	22	87	0.25287356321839083	22	16	0.42105263157894735	22	16	0.42105263157894735
RONMM:Mymonaviridae	189	127	186	0.671957671957672	127	186	0.6827956989247311	127	9	0.0661764705882353	127	9	0.0661764705882353
RONMM:Nyamiviridae	69	35	68	0.5072463768115942	35	68	0.5147058823529411	35	10	0.2222222222222222	35	10	0.2222222222222222
RONMM:Paramyxoviridae	249	216	249	0.8674698795180723	216	249	0.8674698795180723	216	6	0.02702702702702703	216	6	0.02702702702702703
RONMM:Pneumoviridae	15	2	15	0.13333333333333333	2	15	0.13333333333333333	2	8	0.8	2	8	0.8
RONMM:Rhabdoviridae	969	845	968	0.8720330237358102	845	968	0.8729338842975206	845	25	0.028735632183908046	845	25	0.028735632183908046
RONMM:Sunviridae	3	0	3	0.0	0	3	0.0	0	1	1.0	0	1	1.0
RONMM:Xinmoviridae	42	8	42	0.19047619047619047	8	42	0.19047619047619047	8	6	0.42857142857142855	8	6	0.42857142857142855
RONMN:Aspiviridae	51	25	50	0.49019607843137253	25	50	0.5	25	7	0.21875	25	7	0.21875
RONYG:Yueviridae	12	2	11	0.16666666666666666	2	11	0.18181818181818182	2	0	0.0	2	0	0.0
ROPDD:Amalgaviridae	33	14	32	0.42424242424242425	14	32	0.4375	14	3	0.17647058823529413	14	3	0.17647058823529413
ROPDD:Curvulaviridae	12	5	10	0.4166666666666667	5	10	0.5	5	2	0.2857142857142857	5	2	0.2857142857142857
ROPDD:Fusariviridae	102	58	102	0.5686274509803921	58	102	0.5686274509803921	58	9	0.13432835820895522	58	9	0.13432835820895522
ROPDD:Hypoviridae	129	81	129	0.627906976744186	81	129	0.627906976744186	81	4	0.047058823529411764	81	4	0.047058823529411764
ROPDD:Partitiviridae	399	266	386	0.6666666666666666	266	386	0.689119170984456	266	29	0.09830508474576272	266	29	0.09830508474576272
ROPDD:Picobirnaviridae	24	8	21	0.3333333333333333	8	21	0.38095238095238093	8	0	0.0	8	0	0.0
ROPPN:Abyssoviridae	3	1	3	0.3333333333333333	1	3	0.3333333333333333	1	1	0.5	1	1	0.5
ROPPN:Arteriviridae	69	57	69	0.8260869565217391	57	69	0.8260869565217391	57	1	0.017241379310344827	57	1	0.017241379310344827
ROPPN:Coronaviridae	156	126	156	0.8076923076923077	126	156	0.8076923076923077	126	5	0.03816793893129771	126	5	0.03816793893129771
ROPPN:Cremegaviridae	6	4	6	0.6666666666666666	4	6	0.6666666666666666	4	1	0.2	4	1	0.2
ROPPN:Euroniviridae	9	0	9	0.0	0	9	0.0	0	0		0	0
ROPPN:Gresnaviridae	3	0	3	0.0	0	3	0.0	0	1	1.0	0	1	1.0
ROPPN:Medioniviridae	6	0	5	0.0	0	5	0.0	0	1	1.0	0	1	1.0
ROPPN:Mesoniviridae	42	27	41	0.6428571428571429	27	41	0.6585365853658537	27	3	0.1	27	3	0.1
ROPPN:Mononiviridae	3	0	1	0.0	0	1	0.0	0	0		0	0
ROPPN:Nanghoshaviridae	3	0	3	0.0	0	3	0.0	0	1	1.0	0	1	1.0
ROPPN:Nanhypoviridae	3	1	3	0.3333333333333333	1	3	0.3333333333333333	1	0	0.0	1	0	0.0
ROPPN:Olifoviridae	3	1	3	0.3333333333333333	1	3	0.3333333333333333	1	0	0.0	1	0	0.0
ROPPN:Roniviridae	12	7	12	0.5833333333333334	7	12	0.5833333333333334	7	0	0.0	7	0	0.0
ROPPN:Tobaniviridae	63	34	63	0.5396825396825397	34	63	0.5396825396825397	34	11	0.24444444444444444	34	11	0.24444444444444444
ROPPP:Caliciviridae	81	45	80	0.5555555555555556	45	80	0.5625	45	14	0.23728813559322035	45	14	0.23728813559322035
ROPPP:Dicistroviridae	48	19	48	0.3958333333333333	19	48	0.3958333333333333	19	5	0.20833333333333334	19	5	0.20833333333333334
ROPPP:Iflaviridae	45	28	44	0.6222222222222222	28	44	0.6363636363636364	28	0	0.0	28	0	0.0
ROPPP:Marnaviridae	60	29	60	0.48333333333333334	29	60	0.48333333333333334	29	5	0.14705882352941177	29	5	0.14705882352941177
ROPPP:Noraviridae	3	0	3	0.0	0	3	0.0	0	0		0	0
ROPPP:Picornaviridae	1893	1563	1862	0.8256735340729001	1563	1862	0.8394199785177229	1563	73	0.04462102689486552	1563	73	0.04462102689486552
ROPPP:Polycipiviridae	39	9	39	0.23076923076923078	9	39	0.23076923076923078	9	2	0.18181818181818182	9	2	0.18181818181818182
ROPPP:Secoviridae	525	400	516	0.7619047619047619	400	516	0.7751937984496124	400	23	0.054373522458628844	400	23	0.054373522458628844
ROPPP:Solinviviridae	6	1	5	0.16666666666666666	1	5	0.2	1	0	0.0	1	0	0.0
ROPPS:Alvernaviridae	3	1	3	0.3333333333333333	1	3	0.3333333333333333	1	0	0.0	1	0	0.0
ROPPS:Barnaviridae	3	2	3	0.6666666666666666	2	3	0.6666666666666666	2	0	0.0	2	0	0.0
ROPPS:Solemoviridae	180	129	176	0.7166666666666667	129	176	0.7329545454545454	129	5	0.03731343283582089	129	5	0.03731343283582089
ROPSP:Potyviridae	810	683	807	0.8432098765432099	683	807	0.8463444857496902	683	13	0.01867816091954023	683	13	0.01867816091954023
ROPSS:Astroviridae	66	42	66	0.6363636363636364	42	66	0.6363636363636364	42	7	0.14285714285714285	42	7	0.14285714285714285
ROPUU:Hadakaviridae	63	21	59	0.3333333333333333	21	59	0.3559322033898305	21	13	0.38235294117647056	21	13	0.38235294117647056
ROPUY:Yadokariviridae	39	25	35	0.6410256410256411	25	35	0.7142857142857143	25	0	0.0	25	0	0.0
ROUUU:Birnaviridae	99	65	95	0.6565656565656566	65	95	0.6842105263157895	65	5	0.07142857142857142	65	5	0.07142857142857142
ROUUU:Permutotetraviridae	3	2	3	0.6666666666666666	2	3	0.6666666666666666	2	0	0.0	2	0	0.0
RPARB:Hepadnaviridae	123	96	116	0.7804878048780488	96	116	0.8275862068965517	96	2	0.02040816326530612	96	2	0.02040816326530612
RPARO:Belpaoviridae	33	10	28	0.30303030303030304	10	28	0.35714285714285715	10	2	0.16666666666666666	10	2	0.16666666666666666
RPARO:Caulimoviridae	294	199	288	0.6768707482993197	199	288	0.6909722222222222	199	15	0.07009345794392523	199	15	0.07009345794392523
RPARO:Metaviridae	93	37	69	0.3978494623655914	37	69	0.5362318840579711	37	7	0.1590909090909091	37	7	0.1590909090909091
RPARO:Pseudoviridae	99	33	81	0.3333333333333333	33	81	0.4074074074074074	33	4	0.10810810810810811	33	4	0.10810810810810811
RPARO:Retroviridae	189	127	176	0.671957671957672	127	176	0.7215909090909091	127	11	0.07971014492753623	127	11	0.07971014492753623
RUUUU:Kolmioviridae	45	29	42	0.6444444444444445	29	42	0.6904761904761905	29	8	0.21621621621621623	29	8	0.21621621621621623
RUUUU:Polymycoviridae	204	103	189	0.5049019607843137	103	189	0.544973544973545	103	18	0.1487603305785124	103	18	0.1487603305785124
RUUUU:Sarthroviridae	24	9	19	0.375	9	19	0.47368421052631576	9	2	0.18181818181818182	9	2	0.18181818181818182
RUUUU:Undefined	18	15	17	0.8333333333333334	14	17	0.8235294117647058	15	3	0.16666666666666666	0	3	1.0
UUUNL:Baculoviridae	309	244	276	0.7896440129449838	244	276	0.8840579710144928	244	4	0.016129032258064516	244	4	0.016129032258064516
UUUNL:Hytrosaviridae	6	0	6	0.0	0	6	0.0	0	0		0	0
UUUNL:Nudiviridae	42	1	37	0.023809523809523808	1	37	0.02702702702702703	1	4	0.8	1	4	0.8
UUUNU:Nimaviridae	39	0	1	0.0	0	1	0.0	0	0		0	0
UUUNU:Undefined	9	8	8	0.8888888888888888	7	8	0.875	8	1	0.1111111111111111	0	1	1.0
UUUUU:Alphasatellitidae	255	114	215	0.4470588235294118	114	215	0.5302325581395348	114	46	0.2875	114	46	0.2875
UUUUU:Ampullaviridae	9	0	9	0.0	0	9	0.0	0	2	1.0	0	2	1.0
UUUUU:Anelloviridae	468	342	414	0.7307692307692307	342	414	0.8260869565217391	342	29	0.07816711590296496	342	29	0.07816711590296496
UUUUU:Avsunviroidae	15	0	4	0.0	0	4	0.0	0	2	1.0	0	2	1.0
UUUUU:Bartogtaviriformidae	3	0	3	0.0	0	3	0.0	0	0		0	0
UUUUU:Bicaudaviridae	3	0	3	0.0	0	3	0.0	0	0		0	0
UUUUU:Brachygtaviriformidae	3	0	3	0.0	0	3	0.0	0	0		0	0
UUUUU:Clavaviridae	3	3	3	1.0	3	3	1.0	3	0	0.0	3	0	0.0
UUUUU:Fuselloviridae	177	4	150	0.022598870056497175	4	150	0.02666666666666667	4	51	0.9272727272727272	4	51	0.9272727272727272
UUUUU:Globuloviridae	12	2	10	0.16666666666666666	2	10	0.2	2	1	0.3333333333333333	2	1	0.3333333333333333
UUUUU:Guttaviridae	3	0	1	0.0	0	1	0.0	0	0		0	0
UUUUU:Halspiviridae	3	0	3	0.0	0	3	0.0	0	1	1.0	0	1	1.0
UUUUU:Itzamnaviridae	6	4	5	0.6666666666666666	4	5	0.8	4	0	0.0	4	0	0.0
UUUUU:Ovaliviridae	3	0	3	0.0	0	3	0.0	0	1	1.0	0	1	1.0
UUUUU:Plasmaviridae	3	0	3	0.0	0	3	0.0	0	0		0	0
UUUUU:Polydnaviriformidae	690	0	474	0.0	0	474	0.0	0	125	1.0	0	125	1.0
UUUUU:Portogloboviridae	6	0	6	0.0	0	6	0.0	0	1	1.0	0	1	1.0
UUUUU:Pospiviroidae	117	17	32	0.1452991452991453	17	32	0.53125	17	13	0.43333333333333335	17	13	0.43333333333333335
UUUUU:Rhodogtaviriformidae	12	0	12	0.0	0	12	0.0	0	0		0	0
UUUUU:Spiraviridae	3	0	2	0.0	0	2	0.0	0	0		0	0
UUUUU:Thaspiviridae	9	1	6	0.1111111111111111	1	6	0.16666666666666666	1	1	0.5	1	1	0.5
UUUUU:Tolecusatellitidae	393	191	340	0.4860050890585242	191	340	0.5617647058823529	191	65	0.25390625	191	65	0.25390625
UUUUU:Undefined	3	3	3	1.0	3	3	1.0	3	0	0.0	0	0
VBNMA:Phycodnaviridae	36	0	25	0.0	0	25	0.0	0	1	1.0	0	1	1.0
VBNMI:Allomimiviridae	6	0	6	0.0	0	6	0.0	0	0		0	0
VBNMI:Mesomimiviridae	9	0	7	0.0	0	7	0.0	0	0		0	0
VBNMI:Mimiviridae	42	8	38	0.19047619047619047	8	38	0.21052631578947367	8	2	0.2	8	2	0.2
VBNMI:Schizomimiviridae	6	0	5	0.0	0	5	0.0	0	0		0	0
VBNMP:Ascoviridae	15	0	15	0.0	0	15	0.0	0	1	1.0	0	1	1.0
VBNMP:Iridoviridae	162	93	142	0.5740740740740741	93	142	0.6549295774647887	93	3	0.03125	93	3	0.03125
VBNMP:Marseilleviridae	9	9	9	1.0	9	9	1.0	9	0	0.0	9	0	0.0
VBNMU:Mamonoviridae	6	0	6	0.0	0	6	0.0	0	0		0	0
VBNPA:Asfarviridae	60	38	59	0.6333333333333333	38	59	0.6440677966101694	38	0	0.0	38	0	0.0
VBNPC:Poxviridae	168	35	146	0.20833333333333334	35	146	0.23972602739726026	35	5	0.125	35	5	0.125
VBPAL:Finnlakeviridae	36	0	34	0.0	0	34	0.0	0	4	1.0	0	4	1.0
VBPML:Maviroviridae	3	0	3	0.0	0	3	0.0	0	0		0	0
VBPML:Undefined	150	108	138	0.72	96	138	0.6956521739130435	108	42	0.28	0	42	1.0
VBPMM:Sputniviroviridae	6	0	4	0.0	0	4	0.0	0	1	1.0	0	1	1.0
VBPPO:Adintoviridae	6	0	4	0.0	0	4	0.0	0	2	1.0	0	2	1.0
VBPPU:Undefined	150	129	120	0.86	99	120	0.825	129	21	0.14	0	21	1.0
VBPTA:Skuldviridae	6	0	6	0.0	0	6	0.0	0	0		0	0
VBPTB:Turriviridae	6	0	6	0.0	0	6	0.0	0	1	1.0	0	1	1.0
VBPTC:Chaacviridae	9	2	8	0.2222222222222222	2	8	0.25	2	3	0.6	2	3	0.6
VBPTK:Tectiviridae	36	0	36	0.0	0	36	0.0	0	10	1.0	0	10	1.0
VBPTR:Adenoviridae	609	493	566	0.8095238095238095	493	566	0.8710247349823321	493	3	0.006048387096774193	493	3	0.006048387096774193
VBPTU:Autolykiviridae	15	0	15	0.0	0	15	0.0	0	0		0	0
VBPTV:Corticoviridae	6	1	6	0.16666666666666666	1	6	0.16666666666666666	1	2	0.6666666666666666	1	2	0.6666666666666666
VBPUU:Undefined	150	121	144	0.8066666666666666	115	144	0.7986111111111112	121	29	0.19333333333333333	0	29	1.0
VBUUU:Yaraviridae	3	0	3	0.0	0	3	0.0	0	0		0	0
VHDLH:Matsushitaviridae	6	0	6	0.0	0	6	0.0	0	0		0	0
VHDLH:Simuloviridae	9	0	8	0.0	0	8	0.0	0	2	1.0	0	2	1.0
VHDLH:Sphaerolipoviridae	12	0	12	0.0	0	12	0.0	0	2	1.0	0	2	1.0
VHDLU:Undefined	165	150	162	0.9090909090909091	147	162	0.9074074074074074	150	15	0.09090909090909091	0	15	1.0
VUUUU:Undefined	150	101	148	0.6733333333333333	99	148	0.668918918918919	101	49	0.32666666666666666	0	49	1.0
