## Supplementary data 3 for "First community challenge for automated virus taxonomy": Team8-Sub5_lineage.csv

LineageFamily	n_sequences	n_correct_fixed	n_attempted	accuracy_Family_fixed	n_correct_attempted	n_attempted_check	accuracy_Family_attempted	n_TP_fixed	n_FP_fixed	FDR_Family_fixed	n_TP_attempted	n_FP_attempted	FDR_Family_attempted
AZTTL:Lipothrixviridae	30	27	30	0.9	27	30	0.9	27	3	0.1	27	3	0.1
AZTTL:Rudiviridae	51	43	51	0.8431372549019608	43	51	0.8431372549019608	43	8	0.1568627450980392	43	8	0.1568627450980392
AZTTL:Ungulaviridae	3	0	3	0.0	0	3	0.0	0	3	1.0	0	3	1.0
AZTTM:Ahmunviridae	3	2	3	0.6666666666666666	2	3	0.6666666666666666	2	1	0.3333333333333333	2	1	0.3333333333333333
AZTTP:Tristromaviridae	9	5	9	0.5555555555555556	5	9	0.5555555555555556	5	3	0.375	5	3	0.375
AZTTU:Undefined	9	1	9	0.1111111111111111	1	9	0.1111111111111111	1	8	0.8888888888888888	0	8	1.0
DHPHH:Alloherpesviridae	39	25	39	0.6410256410256411	25	39	0.6410256410256411	25	14	0.358974358974359	25	14	0.358974358974359
DHPHH:Malacoherpesviridae	6	2	6	0.3333333333333333	2	6	0.3333333333333333	2	4	0.6666666666666666	2	4	0.6666666666666666
DHPHH:Orthoherpesviridae	354	325	354	0.9180790960451978	325	354	0.9180790960451978	325	28	0.07932011331444759	325	28	0.07932011331444759
DHUCA:Undefined	3	0	3	0.0	0	3	0.0	0	3	1.0	0	3	1.0
DHUCC:Crevaviridae	12	11	12	0.9166666666666666	11	12	0.9166666666666666	11	1	0.08333333333333333	11	1	0.08333333333333333
DHUCC:Intestiviridae	54	50	54	0.9259259259259259	50	54	0.9259259259259259	50	4	0.07407407407407407	50	4	0.07407407407407407
DHUCC:Steigviridae	45	40	45	0.8888888888888888	40	45	0.8888888888888888	40	5	0.1111111111111111	40	5	0.1111111111111111
DHUCC:Suoliviridae	108	105	108	0.9722222222222222	105	108	0.9722222222222222	105	3	0.027777777777777776	105	3	0.027777777777777776
DHUCC:Undefined	6	2	6	0.3333333333333333	2	6	0.3333333333333333	2	4	0.6666666666666666	0	4	1.0
DHUCJ:Yangangviridae	9	5	9	0.5555555555555556	5	9	0.5555555555555556	5	3	0.375	5	3	0.375
DHUCJ:Yanlukaviridae	3	2	3	0.6666666666666666	2	3	0.6666666666666666	2	0	0.0	2	0	0.0
DHUCK:Graaviviridae	6	5	6	0.8333333333333334	5	6	0.8333333333333334	5	1	0.16666666666666666	5	1	0.16666666666666666
DHUCK:Haloferuviridae	9	7	9	0.7777777777777778	7	9	0.7777777777777778	7	2	0.2222222222222222	7	2	0.2222222222222222
DHUCK:Pyrstoviridae	3	3	3	1.0	3	3	1.0	3	0	0.0	3	0	0.0
DHUCK:Shortaselviridae	3	2	3	0.6666666666666666	2	3	0.6666666666666666	2	1	0.3333333333333333	2	1	0.3333333333333333
DHUCM:Anaerodiviridae	3	2	3	0.6666666666666666	2	3	0.6666666666666666	2	1	0.3333333333333333	2	1	0.3333333333333333
DHUCM:Aoguangviridae	3	2	3	0.6666666666666666	2	3	0.6666666666666666	2	1	0.3333333333333333	2	1	0.3333333333333333
DHUCM:Leisingerviridae	3	1	3	0.3333333333333333	1	3	0.3333333333333333	1	2	0.6666666666666666	1	2	0.6666666666666666
DHUCN:Ahpuchviridae	3	1	3	0.3333333333333333	1	3	0.3333333333333333	1	2	0.6666666666666666	1	2	0.6666666666666666
DHUCN:Ekchuahviridae	6	4	6	0.6666666666666666	4	6	0.6666666666666666	4	2	0.3333333333333333	4	2	0.3333333333333333
DHUCT:Druskaviridae	6	5	6	0.8333333333333334	5	6	0.8333333333333334	5	1	0.16666666666666666	5	1	0.16666666666666666
DHUCT:Hafunaviridae	30	20	30	0.6666666666666666	20	30	0.6666666666666666	20	10	0.3333333333333333	20	10	0.3333333333333333
DHUCT:Halomagnusviridae	6	2	6	0.3333333333333333	2	6	0.3333333333333333	2	3	0.6	2	3	0.6
DHUCT:Soleiviridae	3	3	3	1.0	3	3	1.0	3	0	0.0	3	0	0.0
DHUCU:Ackermannviridae	189	177	189	0.9365079365079365	177	189	0.9365079365079365	177	12	0.06349206349206349	177	12	0.06349206349206349
DHUCU:Aggregaviridae	3	2	3	0.6666666666666666	2	3	0.6666666666666666	2	1	0.3333333333333333	2	1	0.3333333333333333
DHUCU:Aliceevansviridae	378	320	378	0.8465608465608465	320	378	0.8465608465608465	320	32	0.09090909090909091	320	32	0.09090909090909091
DHUCU:Arenbergviridae	3	1	3	0.3333333333333333	1	3	0.3333333333333333	1	2	0.6666666666666666	1	2	0.6666666666666666
DHUCU:Assiduviridae	9	6	9	0.6666666666666666	6	9	0.6666666666666666	6	2	0.25	6	2	0.25
DHUCU:Autographiviridae	1116	916	1116	0.8207885304659498	916	1116	0.8207885304659498	916	184	0.16727272727272727	916	184	0.16727272727272727
DHUCU:Casjensviridae	147	118	147	0.8027210884353742	118	147	0.8027210884353742	118	16	0.11940298507462686	118	16	0.11940298507462686
DHUCU:Chaseviridae	45	28	45	0.6222222222222222	28	45	0.6222222222222222	28	17	0.37777777777777777	28	17	0.37777777777777777
DHUCU:Chimalliviridae	99	88	99	0.8888888888888888	88	99	0.8888888888888888	88	11	0.1111111111111111	88	11	0.1111111111111111
DHUCU:Demerecviridae	300	263	300	0.8766666666666667	263	300	0.8766666666666667	263	36	0.12040133779264214	263	36	0.12040133779264214
DHUCU:Drexlerviridae	339	308	339	0.9085545722713865	308	339	0.9085545722713865	308	28	0.08333333333333333	308	28	0.08333333333333333
DHUCU:Duneviridae	18	10	18	0.5555555555555556	10	18	0.5555555555555556	10	7	0.4117647058823529	10	7	0.4117647058823529
DHUCU:Fervensviridae	3	2	3	0.6666666666666666	2	3	0.6666666666666666	2	1	0.3333333333333333	2	1	0.3333333333333333
DHUCU:Forsetiviridae	6	4	6	0.6666666666666666	4	6	0.6666666666666666	4	2	0.3333333333333333	4	2	0.3333333333333333
DHUCU:Fredfastierviridae	9	5	9	0.5555555555555556	5	9	0.5555555555555556	5	4	0.4444444444444444	5	4	0.4444444444444444
DHUCU:Grimontviridae	30	22	30	0.7333333333333333	22	30	0.7333333333333333	22	7	0.2413793103448276	22	7	0.2413793103448276
DHUCU:Guelinviridae	30	18	30	0.6	18	30	0.6	18	10	0.35714285714285715	18	10	0.35714285714285715
DHUCU:Helgolandviridae	3	0	3	0.0	0	3	0.0	0	1	1.0	0	1	1.0
DHUCU:Herelleviridae	345	339	345	0.9826086956521739	339	345	0.9826086956521739	339	6	0.017391304347826087	339	6	0.017391304347826087
DHUCU:Kleczkowskaviridae	6	6	6	1.0	6	6	1.0	6	0	0.0	6	0	0.0
DHUCU:Kyanoviridae	201	190	201	0.945273631840796	190	201	0.945273631840796	190	10	0.05	190	10	0.05
DHUCU:Madisaviridae	3	3	3	1.0	3	3	1.0	3	0	0.0	3	0	0.0
DHUCU:Madridviridae	6	4	6	0.6666666666666666	4	6	0.6666666666666666	4	0	0.0	4	0	0.0
DHUCU:Mesyanzhinovviridae	60	47	60	0.7833333333333333	47	60	0.7833333333333333	47	9	0.16071428571428573	47	9	0.16071428571428573
DHUCU:Molycolviridae	6	3	6	0.5	3	6	0.5	3	3	0.5	3	3	0.5
DHUCU:Naomviridae	3	2	3	0.6666666666666666	2	3	0.6666666666666666	2	0	0.0	2	0	0.0
DHUCU:Orlajensenviridae	33	21	33	0.6363636363636364	21	33	0.6363636363636364	21	5	0.19230769230769232	21	5	0.19230769230769232
DHUCU:Pachyviridae	15	12	15	0.8	12	15	0.8	12	3	0.2	12	3	0.2
DHUCU:Peduoviridae	381	290	380	0.7611548556430446	290	380	0.7631578947368421	290	52	0.15204678362573099	290	52	0.15204678362573099
DHUCU:Pervagoviridae	12	3	12	0.25	3	12	0.25	3	9	0.75	3	9	0.75
DHUCU:Pootjesviridae	33	29	33	0.8787878787878788	29	33	0.8787878787878788	29	4	0.12121212121212122	29	4	0.12121212121212122
DHUCU:Pungoviridae	3	2	3	0.6666666666666666	2	3	0.6666666666666666	2	1	0.3333333333333333	2	1	0.3333333333333333
DHUCU:Rountreeviridae	114	78	114	0.6842105263157895	78	114	0.6842105263157895	78	29	0.27102803738317754	78	29	0.27102803738317754
DHUCU:Saffermanviridae	12	10	12	0.8333333333333334	10	12	0.8333333333333334	10	2	0.16666666666666666	10	2	0.16666666666666666
DHUCU:Salasmaviridae	93	66	93	0.7096774193548387	66	93	0.7096774193548387	66	22	0.25	66	22	0.25
DHUCU:Saparoviridae	6	4	6	0.6666666666666666	4	6	0.6666666666666666	4	2	0.3333333333333333	4	2	0.3333333333333333
DHUCU:Schitoviridae	318	268	318	0.8427672955974843	268	318	0.8427672955974843	268	47	0.1492063492063492	268	47	0.1492063492063492
DHUCU:Speroviridae	3	2	3	0.6666666666666666	2	3	0.6666666666666666	2	1	0.3333333333333333	2	1	0.3333333333333333
DHUCU:Stanwilliamsviridae	84	73	84	0.8690476190476191	73	84	0.8690476190476191	73	10	0.12048192771084337	73	10	0.12048192771084337
DHUCU:Straboviridae	624	569	624	0.9118589743589743	569	624	0.9118589743589743	569	43	0.07026143790849673	569	43	0.07026143790849673
DHUCU:Suolaviridae	3	2	3	0.6666666666666666	2	3	0.6666666666666666	2	1	0.3333333333333333	2	1	0.3333333333333333
DHUCU:Undefined	7539	5573	7539	0.7392227085820401	5573	7539	0.7392227085820401	5573	1966	0.26077729141795997	0	1966	1.0
DHUCU:Verdandiviridae	9	4	9	0.4444444444444444	4	9	0.4444444444444444	4	5	0.5555555555555556	4	5	0.5555555555555556
DHUCU:Vertoviridae	15	9	15	0.6	9	15	0.6	9	6	0.4	9	6	0.4
DHUCU:Vilmaviridae	81	68	81	0.8395061728395061	68	81	0.8395061728395061	68	11	0.13924050632911392	68	11	0.13924050632911392
DHUCU:Winoviridae	9	5	9	0.5555555555555556	5	9	0.5555555555555556	5	2	0.2857142857142857	5	2	0.2857142857142857
DHUCU:Zierdtviridae	78	57	78	0.7307692307692307	57	78	0.7307692307692307	57	16	0.2191780821917808	57	16	0.2191780821917808
DHUCU:Zobellviridae	39	18	39	0.46153846153846156	18	39	0.46153846153846156	18	21	0.5384615384615384	18	21	0.5384615384615384
MLHFT:Inoviridae	207	148	207	0.714975845410628	148	207	0.714975845410628	148	54	0.26732673267326734	148	54	0.26732673267326734
MLHFT:Paulinoviridae	6	4	6	0.6666666666666666	4	6	0.6666666666666666	4	2	0.3333333333333333	4	2	0.3333333333333333
MLHFT:Plectroviridae	18	14	18	0.7777777777777778	14	18	0.7777777777777778	14	4	0.2222222222222222	14	4	0.2222222222222222
MLHFT:Undefined	150	8	150	0.05333333333333334	8	150	0.05333333333333334	8	142	0.9466666666666667	0	142	1.0
MSCAB:Bacilladnaviridae	66	19	66	0.2878787878787879	19	66	0.2878787878787879	19	47	0.7121212121212122	19	47	0.7121212121212122
MSCAC:Circoviridae	444	166	444	0.3738738738738739	166	444	0.3738738738738739	166	277	0.6252821670428894	166	277	0.6252821670428894
MSCAC:Smacoviridae	249	155	249	0.6224899598393574	155	249	0.6224899598393574	155	92	0.3724696356275304	155	92	0.3724696356275304
MSCAC:Vilyaviridae	54	18	54	0.3333333333333333	18	54	0.3333333333333333	18	35	0.660377358490566	18	35	0.660377358490566
MSCAM:Amesuviridae	6	0	6	0.0	0	6	0.0	0	6	1.0	0	6	1.0
MSCAM:Nanoviridae	555	197	555	0.35495495495495494	197	555	0.35495495495495494	197	357	0.644404332129964	197	357	0.644404332129964
MSCAR:Naryaviridae	15	2	15	0.13333333333333333	2	15	0.13333333333333333	2	13	0.8666666666666667	2	13	0.8666666666666667
MSCAR:Nenyaviridae	18	4	18	0.2222222222222222	4	18	0.2222222222222222	4	14	0.7777777777777778	4	14	0.7777777777777778
MSCAR:Redondoviridae	78	30	78	0.38461538461538464	30	78	0.38461538461538464	30	48	0.6153846153846154	30	48	0.6153846153846154
MSCMP:Bidnaviridae	6	1	6	0.16666666666666666	1	6	0.16666666666666666	1	5	0.8333333333333334	1	5	0.8333333333333334
MSCPS:Polyomaviridae	351	193	351	0.5498575498575499	193	351	0.5498575498575499	193	155	0.4454022988505747	193	155	0.4454022988505747
MSCPZ:Papillomaviridae	1029	694	1029	0.67444120505345	694	1029	0.67444120505345	694	332	0.3235867446393762	694	332	0.3235867446393762
MSCQP:Parvoviridae	525	261	525	0.49714285714285716	261	525	0.49714285714285716	261	264	0.5028571428571429	261	264	0.5028571428571429
MSCRG:Geminiviridae	2814	1812	2814	0.6439232409381663	1812	2814	0.6439232409381663	1812	990	0.3533190578158458	1812	990	0.3533190578158458
MSCRG:Genomoviridae	717	357	717	0.497907949790795	357	717	0.497907949790795	357	359	0.5013966480446927	357	359	0.5013966480446927
MSCUU:Undefined	150	1	150	0.006666666666666667	1	150	0.006666666666666667	1	149	0.9933333333333333	0	149	1.0
MSPMP:Microviridae	210	24	210	0.11428571428571428	24	210	0.11428571428571428	24	183	0.8840579710144928	24	183	0.8840579710144928
MTSHH:Pleolipoviridae	48	23	48	0.4791666666666667	23	48	0.4791666666666667	23	24	0.5106382978723404	23	24	0.5106382978723404
MTSHU:Undefined	150	13	150	0.08666666666666667	13	150	0.08666666666666667	13	137	0.9133333333333333	0	137	1.0
RODCG:Alternaviridae	51	20	51	0.39215686274509803	20	51	0.39215686274509803	20	31	0.6078431372549019	20	31	0.6078431372549019
RODCG:Botybirnaviridae	6	4	6	0.6666666666666666	4	6	0.6666666666666666	4	2	0.3333333333333333	4	2	0.3333333333333333
RODCG:Chrysoviridae	471	309	471	0.6560509554140127	309	471	0.6560509554140127	309	159	0.33974358974358976	309	159	0.33974358974358976
RODCG:Giardiaviridae	3	0	3	0.0	0	3	0.0	0	3	1.0	0	3	1.0
RODCG:Megabirnaviridae	6	2	6	0.3333333333333333	2	6	0.3333333333333333	2	4	0.6666666666666666	2	4	0.6666666666666666
RODCG:Monocitiviridae	3	1	3	0.3333333333333333	1	3	0.3333333333333333	1	2	0.6666666666666666	1	2	0.6666666666666666
RODCG:Orthototiviridae	18	6	18	0.3333333333333333	6	18	0.3333333333333333	6	12	0.6666666666666666	6	12	0.6666666666666666
RODCG:Pseudototiviridae	60	27	60	0.45	27	60	0.45	27	33	0.55	27	33	0.55
RODCG:Quadriviridae	27	7	27	0.25925925925925924	7	27	0.25925925925925924	7	20	0.7407407407407407	7	20	0.7407407407407407
RODRR:Sedoreoviridae	1266	789	1266	0.6232227488151659	789	1266	0.6232227488151659	789	476	0.37628458498023715	789	476	0.37628458498023715
RODRR:Spinareoviridae	1518	1075	1518	0.7081686429512516	1075	1518	0.7081686429512516	1075	433	0.28713527851458887	1075	433	0.28713527851458887
RODVM:Cystoviridae	63	30	63	0.47619047619047616	30	63	0.47619047619047616	30	30	0.5	30	30	0.5
ROKAH:Alphatetraviridae	18	5	18	0.2777777777777778	5	18	0.2777777777777778	5	13	0.7222222222222222	5	13	0.7222222222222222
ROKAH:Benyviridae	39	13	39	0.3333333333333333	13	39	0.3333333333333333	13	26	0.6666666666666666	13	26	0.6666666666666666
ROKAH:Hepeviridae	72	37	72	0.5138888888888888	37	72	0.5138888888888888	37	35	0.4861111111111111	37	35	0.4861111111111111
ROKAH:Matonaviridae	12	10	12	0.8333333333333334	10	12	0.8333333333333334	10	2	0.16666666666666666	10	2	0.16666666666666666
ROKAM:Bromoviridae	348	163	348	0.46839080459770116	163	348	0.46839080459770116	163	184	0.5302593659942363	163	184	0.5302593659942363
ROKAM:Closteroviridae	204	114	204	0.5588235294117647	114	204	0.5588235294117647	114	90	0.4411764705882353	114	90	0.4411764705882353
ROKAM:Endornaviridae	93	54	93	0.5806451612903226	54	93	0.5806451612903226	54	39	0.41935483870967744	54	39	0.41935483870967744
ROKAM:Kitaviridae	87	39	87	0.4482758620689655	39	87	0.4482758620689655	39	48	0.5517241379310345	39	48	0.5517241379310345
ROKAM:Mayoviridae	24	5	24	0.20833333333333334	5	24	0.20833333333333334	5	19	0.7916666666666666	5	19	0.7916666666666666
ROKAM:Togaviridae	162	95	162	0.5864197530864198	95	162	0.5864197530864198	95	66	0.40993788819875776	95	66	0.40993788819875776
ROKAM:Virgaviridae	246	108	246	0.43902439024390244	108	246	0.43902439024390244	108	137	0.5591836734693878	108	137	0.5591836734693878
ROKAT:Alphaflexiviridae	198	92	198	0.46464646464646464	92	198	0.46464646464646464	92	106	0.5353535353535354	92	106	0.5353535353535354
ROKAT:Betaflexiviridae	411	194	411	0.4720194647201946	194	411	0.4720194647201946	194	217	0.5279805352798054	194	217	0.5279805352798054
ROKAT:Deltaflexiviridae	9	1	9	0.1111111111111111	1	9	0.1111111111111111	1	8	0.8888888888888888	1	8	0.8888888888888888
ROKAT:Gammaflexiviridae	12	6	12	0.5	6	12	0.5	6	6	0.5	6	6	0.5
ROKAT:Tymoviridae	120	77	120	0.6416666666666667	77	120	0.6416666666666667	77	43	0.35833333333333334	77	43	0.35833333333333334
ROKFA:Flaviviridae	441	247	441	0.5600907029478458	247	441	0.5600907029478458	247	193	0.43863636363636366	247	193	0.43863636363636366
ROKMN:Nodaviridae	123	46	123	0.37398373983739835	46	123	0.37398373983739835	46	77	0.6260162601626016	46	77	0.6260162601626016
ROKMN:Sinhaliviridae	6	4	6	0.6666666666666666	4	6	0.6666666666666666	4	2	0.3333333333333333	4	2	0.3333333333333333
ROKTT:Carmotetraviridae	3	0	3	0.0	0	3	0.0	0	3	1.0	0	3	1.0
ROKTT:Tombusviridae	291	153	291	0.5257731958762887	153	291	0.5257731958762887	153	138	0.4742268041237113	153	138	0.4742268041237113
ROLAW:Narnaviridae	6	3	6	0.5	3	6	0.5	3	3	0.5	3	3	0.5
ROLHC:Mitoviridae	315	192	315	0.6095238095238096	192	315	0.6095238095238096	192	122	0.3885350318471338	192	122	0.3885350318471338
ROLLN:Atkinsviridae	273	95	273	0.34798534798534797	95	273	0.34798534798534797	95	176	0.6494464944649446	95	176	0.6494464944649446
ROLLN:Duinviridae	18	4	18	0.2222222222222222	4	18	0.2222222222222222	4	14	0.7777777777777778	4	14	0.7777777777777778
ROLLN:Fiersviridae	867	378	867	0.4359861591695502	378	867	0.4359861591695502	378	480	0.5594405594405595	378	480	0.5594405594405595
ROLLN:Solspiviridae	81	22	81	0.2716049382716049	22	81	0.2716049382716049	22	59	0.7283950617283951	22	59	0.7283950617283951
ROLLT:Blumeviridae	87	9	87	0.10344827586206896	9	87	0.10344827586206896	9	78	0.896551724137931	9	78	0.896551724137931
ROLLT:Steitzviridae	1167	780	1167	0.6683804627249358	780	1167	0.6683804627249358	780	379	0.3270060396893874	780	379	0.3270060396893874
ROLLU:Undefined	9	0	9	0.0	0	9	0.0	0	9	1.0	0	9	1.0
ROLMO:Botourmiaviridae	525	259	525	0.49333333333333335	259	525	0.49333333333333335	259	263	0.5038314176245211	259	263	0.5038314176245211
RONBE:Cruliviridae	27	8	27	0.2962962962962963	8	27	0.2962962962962963	8	19	0.7037037037037037	8	19	0.7037037037037037
RONBE:Fimoviridae	507	365	507	0.7199211045364892	365	507	0.7199211045364892	365	139	0.2757936507936508	365	139	0.2757936507936508
RONBE:Hantaviridae	549	278	549	0.5063752276867031	278	549	0.5063752276867031	278	271	0.4936247723132969	278	271	0.4936247723132969
RONBE:Peribunyaviridae	1722	1098	1722	0.6376306620209059	1098	1722	0.6376306620209059	1098	622	0.3616279069767442	1098	622	0.3616279069767442
RONBE:Phasmaviridae	180	90	180	0.5	90	180	0.5	90	90	0.5	90	90	0.5
RONBE:Tospoviridae	219	95	219	0.4337899543378995	95	219	0.4337899543378995	95	124	0.5662100456621004	95	124	0.5662100456621004
RONBE:Tulasviridae	3	2	3	0.6666666666666666	2	3	0.6666666666666666	2	1	0.3333333333333333	2	1	0.3333333333333333
RONBH:Arenaviridae	456	259	456	0.5679824561403509	259	456	0.5679824561403509	259	197	0.43201754385964913	259	197	0.43201754385964913
RONBH:Leishbuviridae	9	1	9	0.1111111111111111	1	9	0.1111111111111111	1	8	0.8888888888888888	1	8	0.8888888888888888
RONBH:Mypoviridae	9	2	9	0.2222222222222222	2	9	0.2222222222222222	2	7	0.7777777777777778	2	7	0.7777777777777778
RONBH:Nairoviridae	513	324	513	0.631578947368421	324	513	0.631578947368421	324	187	0.3659491193737769	324	187	0.3659491193737769
RONBH:Phenuiviridae	1500	953	1500	0.6353333333333333	953	1500	0.6353333333333333	953	544	0.3633934535738143	953	544	0.3633934535738143
RONBH:Wupedeviridae	9	2	9	0.2222222222222222	2	9	0.2222222222222222	2	7	0.7777777777777778	2	7	0.7777777777777778
RONCM:Qinviridae	48	9	48	0.1875	9	48	0.1875	9	39	0.8125	9	39	0.8125
RONIA:Amnoonviridae	30	7	30	0.23333333333333334	7	30	0.23333333333333334	7	23	0.7666666666666667	7	23	0.7666666666666667
RONIA:Orthomyxoviridae	276	125	276	0.4528985507246377	125	276	0.4528985507246377	125	151	0.5471014492753623	125	151	0.5471014492753623
RONMJ:Aliusviridae	36	16	36	0.4444444444444444	16	36	0.4444444444444444	16	20	0.5555555555555556	16	20	0.5555555555555556
RONMJ:Chuviridae	153	91	153	0.5947712418300654	91	153	0.5947712418300654	91	62	0.40522875816993464	91	62	0.40522875816993464
RONMJ:Crepuscuviridae	3	1	3	0.3333333333333333	1	3	0.3333333333333333	1	2	0.6666666666666666	1	2	0.6666666666666666
RONMJ:Myriaviridae	3	1	3	0.3333333333333333	1	3	0.3333333333333333	1	2	0.6666666666666666	1	2	0.6666666666666666
RONMJ:Natareviridae	3	0	3	0.0	0	3	0.0	0	3	1.0	0	3	1.0
RONMM:Artoviridae	27	9	27	0.3333333333333333	9	27	0.3333333333333333	9	18	0.6666666666666666	9	18	0.6666666666666666
RONMM:Bornaviridae	63	22	63	0.3492063492063492	22	63	0.3492063492063492	22	41	0.6507936507936508	22	41	0.6507936507936508
RONMM:Filoviridae	48	28	48	0.5833333333333334	28	48	0.5833333333333334	28	20	0.4166666666666667	28	20	0.4166666666666667
RONMM:Lispiviridae	90	23	90	0.25555555555555554	23	90	0.25555555555555554	23	67	0.7444444444444445	23	67	0.7444444444444445
RONMM:Mymonaviridae	189	106	189	0.5608465608465608	106	189	0.5608465608465608	106	83	0.43915343915343913	106	83	0.43915343915343913
RONMM:Nyamiviridae	69	30	69	0.43478260869565216	30	69	0.43478260869565216	30	39	0.5652173913043478	30	39	0.5652173913043478
RONMM:Paramyxoviridae	249	167	249	0.6706827309236948	167	249	0.6706827309236948	167	82	0.3293172690763052	167	82	0.3293172690763052
RONMM:Pneumoviridae	15	2	15	0.13333333333333333	2	15	0.13333333333333333	2	13	0.8666666666666667	2	13	0.8666666666666667
RONMM:Rhabdoviridae	969	735	969	0.7585139318885449	735	969	0.7585139318885449	735	234	0.24148606811145512	735	234	0.24148606811145512
RONMM:Sunviridae	3	0	3	0.0	0	3	0.0	0	3	1.0	0	3	1.0
RONMM:Xinmoviridae	42	13	42	0.30952380952380953	13	42	0.30952380952380953	13	29	0.6904761904761905	13	29	0.6904761904761905
RONMN:Aspiviridae	51	19	51	0.37254901960784315	19	51	0.37254901960784315	19	31	0.62	19	31	0.62
RONYG:Yueviridae	12	1	12	0.08333333333333333	1	12	0.08333333333333333	1	11	0.9166666666666666	1	11	0.9166666666666666
ROPDD:Amalgaviridae	33	9	33	0.2727272727272727	9	33	0.2727272727272727	9	24	0.7272727272727273	9	24	0.7272727272727273
ROPDD:Curvulaviridae	12	3	12	0.25	3	12	0.25	3	9	0.75	3	9	0.75
ROPDD:Fusariviridae	102	55	102	0.5392156862745098	55	102	0.5392156862745098	55	47	0.46078431372549017	55	47	0.46078431372549017
ROPDD:Hypoviridae	129	59	129	0.4573643410852713	59	129	0.4573643410852713	59	70	0.5426356589147286	59	70	0.5426356589147286
ROPDD:Partitiviridae	399	199	399	0.49874686716791977	199	399	0.49874686716791977	199	200	0.5012531328320802	199	200	0.5012531328320802
ROPDD:Picobirnaviridae	24	2	24	0.08333333333333333	2	24	0.08333333333333333	2	21	0.9130434782608695	2	21	0.9130434782608695
ROPPN:Abyssoviridae	3	3	3	1.0	3	3	1.0	3	0	0.0	3	0	0.0
ROPPN:Arteriviridae	69	23	69	0.3333333333333333	23	69	0.3333333333333333	23	46	0.6666666666666666	23	46	0.6666666666666666
ROPPN:Coronaviridae	156	128	156	0.8205128205128205	128	156	0.8205128205128205	128	28	0.1794871794871795	128	28	0.1794871794871795
ROPPN:Cremegaviridae	6	3	6	0.5	3	6	0.5	3	3	0.5	3	3	0.5
ROPPN:Euroniviridae	9	3	9	0.3333333333333333	3	9	0.3333333333333333	3	6	0.6666666666666666	3	6	0.6666666666666666
ROPPN:Gresnaviridae	3	2	3	0.6666666666666666	2	3	0.6666666666666666	2	1	0.3333333333333333	2	1	0.3333333333333333
ROPPN:Medioniviridae	6	1	6	0.16666666666666666	1	6	0.16666666666666666	1	5	0.8333333333333334	1	5	0.8333333333333334
ROPPN:Mesoniviridae	42	31	42	0.7380952380952381	31	42	0.7380952380952381	31	11	0.2619047619047619	31	11	0.2619047619047619
ROPPN:Mononiviridae	3	1	3	0.3333333333333333	1	3	0.3333333333333333	1	2	0.6666666666666666	1	2	0.6666666666666666
ROPPN:Nanghoshaviridae	3	0	3	0.0	0	3	0.0	0	3	1.0	0	3	1.0
ROPPN:Nanhypoviridae	3	1	3	0.3333333333333333	1	3	0.3333333333333333	1	2	0.6666666666666666	1	2	0.6666666666666666
ROPPN:Olifoviridae	3	2	3	0.6666666666666666	2	3	0.6666666666666666	2	1	0.3333333333333333	2	1	0.3333333333333333
ROPPN:Roniviridae	12	8	12	0.6666666666666666	8	12	0.6666666666666666	8	4	0.3333333333333333	8	4	0.3333333333333333
ROPPN:Tobaniviridae	63	43	63	0.6825396825396826	43	63	0.6825396825396826	43	20	0.31746031746031744	43	20	0.31746031746031744
ROPPP:Caliciviridae	81	31	81	0.38271604938271603	31	81	0.38271604938271603	31	49	0.6125	31	49	0.6125
ROPPP:Dicistroviridae	48	17	48	0.3541666666666667	17	48	0.3541666666666667	17	30	0.6382978723404256	17	30	0.6382978723404256
ROPPP:Iflaviridae	45	23	45	0.5111111111111111	23	45	0.5111111111111111	23	22	0.4888888888888889	23	22	0.4888888888888889
ROPPP:Marnaviridae	60	24	60	0.4	24	60	0.4	24	36	0.6	24	36	0.6
ROPPP:Noraviridae	3	0	3	0.0	0	3	0.0	0	3	1.0	0	3	1.0
ROPPP:Picornaviridae	1893	1087	1893	0.5742208135235076	1087	1893	0.5742208135235076	1087	805	0.42547568710359407	1087	805	0.42547568710359407
ROPPP:Polycipiviridae	39	15	39	0.38461538461538464	15	39	0.38461538461538464	15	23	0.6052631578947368	15	23	0.6052631578947368
ROPPP:Secoviridae	525	263	525	0.5009523809523809	263	525	0.5009523809523809	263	262	0.4990476190476191	263	262	0.4990476190476191
ROPPP:Solinviviridae	6	2	6	0.3333333333333333	2	6	0.3333333333333333	2	4	0.6666666666666666	2	4	0.6666666666666666
ROPPS:Alvernaviridae	3	0	3	0.0	0	3	0.0	0	3	1.0	0	3	1.0
ROPPS:Barnaviridae	3	0	3	0.0	0	3	0.0	0	3	1.0	0	3	1.0
ROPPS:Solemoviridae	180	76	180	0.4222222222222222	76	180	0.4222222222222222	76	104	0.5777777777777777	76	104	0.5777777777777777
ROPSP:Potyviridae	810	477	810	0.5888888888888889	477	810	0.5888888888888889	477	332	0.4103831891223733	477	332	0.4103831891223733
ROPSS:Astroviridae	66	26	66	0.3939393939393939	26	66	0.3939393939393939	26	40	0.6060606060606061	26	40	0.6060606060606061
ROPUU:Hadakaviridae	63	11	63	0.1746031746031746	11	63	0.1746031746031746	11	51	0.8225806451612904	11	51	0.8225806451612904
ROPUY:Yadokariviridae	39	14	39	0.358974358974359	14	39	0.358974358974359	14	25	0.6410256410256411	14	25	0.6410256410256411
ROUUU:Birnaviridae	99	66	99	0.6666666666666666	66	99	0.6666666666666666	66	33	0.3333333333333333	66	33	0.3333333333333333
ROUUU:Permutotetraviridae	3	1	3	0.3333333333333333	1	3	0.3333333333333333	1	2	0.6666666666666666	1	2	0.6666666666666666
RPARB:Hepadnaviridae	123	57	123	0.4634146341463415	57	123	0.4634146341463415	57	66	0.5365853658536586	57	66	0.5365853658536586
RPARO:Belpaoviridae	33	12	33	0.36363636363636365	12	33	0.36363636363636365	12	21	0.6363636363636364	12	21	0.6363636363636364
RPARO:Caulimoviridae	294	161	294	0.5476190476190477	161	294	0.5476190476190477	161	131	0.4486301369863014	161	131	0.4486301369863014
RPARO:Metaviridae	93	50	93	0.5376344086021505	50	93	0.5376344086021505	50	42	0.45652173913043476	50	42	0.45652173913043476
RPARO:Pseudoviridae	99	36	99	0.36363636363636365	36	99	0.36363636363636365	36	62	0.6326530612244898	36	62	0.6326530612244898
RPARO:Retroviridae	189	94	189	0.4973544973544973	94	189	0.4973544973544973	94	95	0.5026455026455027	94	95	0.5026455026455027
RUUUU:Kolmioviridae	45	25	45	0.5555555555555556	25	45	0.5555555555555556	25	20	0.4444444444444444	25	20	0.4444444444444444
RUUUU:Polymycoviridae	204	88	204	0.43137254901960786	88	204	0.43137254901960786	88	116	0.5686274509803921	88	116	0.5686274509803921
RUUUU:Sarthroviridae	24	5	24	0.20833333333333334	5	24	0.20833333333333334	5	19	0.7916666666666666	5	19	0.7916666666666666
RUUUU:Undefined	18	3	18	0.16666666666666666	3	18	0.16666666666666666	3	15	0.8333333333333334	0	15	1.0
UUUNL:Baculoviridae	309	282	309	0.912621359223301	282	309	0.912621359223301	282	27	0.08737864077669903	282	27	0.08737864077669903
UUUNL:Hytrosaviridae	6	2	6	0.3333333333333333	2	6	0.3333333333333333	2	4	0.6666666666666666	2	4	0.6666666666666666
UUUNL:Nudiviridae	42	33	42	0.7857142857142857	33	42	0.7857142857142857	33	9	0.21428571428571427	33	9	0.21428571428571427
UUUNU:Nimaviridae	39	30	39	0.7692307692307693	30	39	0.7692307692307693	30	9	0.23076923076923078	30	9	0.23076923076923078
UUUNU:Undefined	9	0	9	0.0	0	9	0.0	0	9	1.0	0	9	1.0
UUUUU:Alphasatellitidae	255	74	255	0.2901960784313726	74	255	0.2901960784313726	74	180	0.7086614173228346	74	180	0.7086614173228346
UUUUU:Ampullaviridae	9	5	9	0.5555555555555556	5	9	0.5555555555555556	5	4	0.4444444444444444	5	4	0.4444444444444444
UUUUU:Anelloviridae	468	324	468	0.6923076923076923	324	468	0.6923076923076923	324	143	0.30620985010706636	324	143	0.30620985010706636
UUUUU:Avsunviroidae	15	2	15	0.13333333333333333	2	15	0.13333333333333333	2	13	0.8666666666666667	2	13	0.8666666666666667
UUUUU:Bartogtaviriformidae	3	0	3	0.0	0	3	0.0	0	3	1.0	0	3	1.0
UUUUU:Bicaudaviridae	3	0	3	0.0	0	3	0.0	0	3	1.0	0	3	1.0
UUUUU:Brachygtaviriformidae	3	1	3	0.3333333333333333	1	3	0.3333333333333333	1	2	0.6666666666666666	1	2	0.6666666666666666
UUUUU:Clavaviridae	3	3	3	1.0	3	3	1.0	3	0	0.0	3	0	0.0
UUUUU:Fuselloviridae	177	19	177	0.10734463276836158	19	177	0.10734463276836158	19	158	0.8926553672316384	19	158	0.8926553672316384
UUUUU:Globuloviridae	12	11	12	0.9166666666666666	11	12	0.9166666666666666	11	1	0.08333333333333333	11	1	0.08333333333333333
UUUUU:Guttaviridae	3	3	3	1.0	3	3	1.0	3	0	0.0	3	0	0.0
UUUUU:Halspiviridae	3	0	3	0.0	0	3	0.0	0	3	1.0	0	3	1.0
UUUUU:Itzamnaviridae	6	6	6	1.0	6	6	1.0	6	0	0.0	6	0	0.0
UUUUU:Ovaliviridae	3	1	3	0.3333333333333333	1	3	0.3333333333333333	1	2	0.6666666666666666	1	2	0.6666666666666666
UUUUU:Plasmaviridae	3	2	3	0.6666666666666666	2	3	0.6666666666666666	2	0	0.0	2	0	0.0
UUUUU:Polydnaviriformidae	690	0	690	0.0	0	690	0.0	0	690	1.0	0	690	1.0
UUUUU:Portogloboviridae	6	5	6	0.8333333333333334	5	6	0.8333333333333334	5	1	0.16666666666666666	5	1	0.16666666666666666
UUUUU:Pospiviroidae	117	55	117	0.4700854700854701	55	117	0.4700854700854701	55	62	0.5299145299145299	55	62	0.5299145299145299
UUUUU:Rhodogtaviriformidae	12	12	12	1.0	12	12	1.0	12	0	0.0	12	0	0.0
UUUUU:Spiraviridae	3	3	3	1.0	3	3	1.0	3	0	0.0	3	0	0.0
UUUUU:Thaspiviridae	9	8	9	0.8888888888888888	8	9	0.8888888888888888	8	0	0.0	8	0	0.0
UUUUU:Tolecusatellitidae	393	214	393	0.544529262086514	214	393	0.544529262086514	214	179	0.455470737913486	214	179	0.455470737913486
UUUUU:Undefined	3	2	3	0.6666666666666666	2	3	0.6666666666666666	2	1	0.3333333333333333	0	1	1.0
VBNMA:Phycodnaviridae	36	28	36	0.7777777777777778	28	36	0.7777777777777778	28	8	0.2222222222222222	28	8	0.2222222222222222
VBNMI:Allomimiviridae	6	6	6	1.0	6	6	1.0	6	0	0.0	6	0	0.0
VBNMI:Mesomimiviridae	9	9	9	1.0	9	9	1.0	9	0	0.0	9	0	0.0
VBNMI:Mimiviridae	42	42	42	1.0	42	42	1.0	42	0	0.0	42	0	0.0
VBNMI:Schizomimiviridae	6	6	6	1.0	6	6	1.0	6	0	0.0	6	0	0.0
VBNMP:Ascoviridae	15	14	15	0.9333333333333333	14	15	0.9333333333333333	14	1	0.06666666666666667	14	1	0.06666666666666667
VBNMP:Iridoviridae	162	145	162	0.8950617283950617	145	162	0.8950617283950617	145	17	0.10493827160493827	145	17	0.10493827160493827
VBNMP:Marseilleviridae	9	9	9	1.0	9	9	1.0	9	0	0.0	9	0	0.0
VBNMU:Mamonoviridae	6	6	6	1.0	6	6	1.0	6	0	0.0	6	0	0.0
VBNPA:Asfarviridae	60	60	60	1.0	60	60	1.0	60	0	0.0	60	0	0.0
VBNPC:Poxviridae	168	156	168	0.9285714285714286	156	168	0.9285714285714286	156	12	0.07142857142857142	156	12	0.07142857142857142
VBPAL:Finnlakeviridae	36	0	36	0.0	0	36	0.0	0	32	1.0	0	32	1.0
VBPML:Maviroviridae	3	1	3	0.3333333333333333	1	3	0.3333333333333333	1	2	0.6666666666666666	1	2	0.6666666666666666
VBPML:Undefined	150	6	150	0.04	6	150	0.04	6	144	0.96	0	144	1.0
VBPMM:Sputniviroviridae	6	1	6	0.16666666666666666	1	6	0.16666666666666666	1	5	0.8333333333333334	1	5	0.8333333333333334
VBPPO:Adintoviridae	6	2	6	0.3333333333333333	2	6	0.3333333333333333	2	4	0.6666666666666666	2	4	0.6666666666666666
VBPPU:Undefined	150	2	150	0.013333333333333334	2	150	0.013333333333333334	2	148	0.9866666666666667	0	148	1.0
VBPTA:Skuldviridae	6	2	6	0.3333333333333333	2	6	0.3333333333333333	2	4	0.6666666666666666	2	4	0.6666666666666666
VBPTB:Turriviridae	6	3	6	0.5	3	6	0.5	3	3	0.5	3	3	0.5
VBPTC:Chaacviridae	9	3	9	0.3333333333333333	3	9	0.3333333333333333	3	5	0.625	3	5	0.625
VBPTK:Tectiviridae	36	16	36	0.4444444444444444	16	36	0.4444444444444444	16	16	0.5	16	16	0.5
VBPTR:Adenoviridae	609	473	609	0.7766830870279147	473	609	0.7766830870279147	473	136	0.2233169129720854	473	136	0.2233169129720854
VBPTU:Autolykiviridae	15	6	15	0.4	6	15	0.4	6	5	0.45454545454545453	6	5	0.45454545454545453
VBPTV:Corticoviridae	6	4	6	0.6666666666666666	4	6	0.6666666666666666	4	0	0.0	4	0	0.0
VBPUU:Undefined	150	4	150	0.02666666666666667	4	150	0.02666666666666667	4	146	0.9733333333333334	0	146	1.0
VBUUU:Yaraviridae	3	1	3	0.3333333333333333	1	3	0.3333333333333333	1	2	0.6666666666666666	1	2	0.6666666666666666
VHDLH:Matsushitaviridae	6	5	6	0.8333333333333334	5	6	0.8333333333333334	5	0	0.0	5	0	0.0
VHDLH:Simuloviridae	9	8	9	0.8888888888888888	8	9	0.8888888888888888	8	1	0.1111111111111111	8	1	0.1111111111111111
VHDLH:Sphaerolipoviridae	12	9	12	0.75	9	12	0.75	9	3	0.25	9	3	0.25
VHDLU:Undefined	165	40	165	0.24242424242424243	40	165	0.24242424242424243	40	125	0.7575757575757576	0	125	1.0
VUUUU:Undefined	150	15	150	0.1	15	150	0.1	15	135	0.9	0	135	1.0
