## Supplementary data 3 for "First community challenge for automated virus taxonomy": Team8-Sub6_lineage.csv

LineageFamily	n_sequences	n_correct_fixed	n_attempted	accuracy_Family_fixed	n_correct_attempted	n_attempted_check	accuracy_Family_attempted	n_TP_fixed	n_FP_fixed	FDR_Family_fixed	n_TP_attempted	n_FP_attempted	FDR_Family_attempted
AZTTL:Lipothrixviridae	30	27	30	0.9	27	30	0.9	27	2	0.06896551724137931	27	2	0.06896551724137931
AZTTL:Rudiviridae	51	43	51	0.8431372549019608	43	51	0.8431372549019608	43	8	0.1568627450980392	43	8	0.1568627450980392
AZTTL:Ungulaviridae	3	0	3	0.0	0	3	0.0	0	3	1.0	0	3	1.0
AZTTM:Ahmunviridae	3	2	3	0.6666666666666666	2	3	0.6666666666666666	2	1	0.3333333333333333	2	1	0.3333333333333333
AZTTP:Tristromaviridae	9	5	9	0.5555555555555556	5	9	0.5555555555555556	5	3	0.375	5	3	0.375
AZTTU:Undefined	9	1	9	0.1111111111111111	1	9	0.1111111111111111	1	8	0.8888888888888888	0	8	1.0
DHPHH:Alloherpesviridae	39	24	37	0.6153846153846154	24	37	0.6486486486486487	24	10	0.29411764705882354	24	10	0.29411764705882354
DHPHH:Malacoherpesviridae	6	2	6	0.3333333333333333	2	6	0.3333333333333333	2	4	0.6666666666666666	2	4	0.6666666666666666
DHPHH:Orthoherpesviridae	354	325	354	0.9180790960451978	325	354	0.9180790960451978	325	27	0.07670454545454546	325	27	0.07670454545454546
DHUCA:Undefined	3	0	3	0.0	0	3	0.0	0	3	1.0	0	3	1.0
DHUCC:Crevaviridae	12	11	12	0.9166666666666666	11	12	0.9166666666666666	11	1	0.08333333333333333	11	1	0.08333333333333333
DHUCC:Intestiviridae	54	50	54	0.9259259259259259	50	54	0.9259259259259259	50	4	0.07407407407407407	50	4	0.07407407407407407
DHUCC:Steigviridae	45	40	45	0.8888888888888888	40	45	0.8888888888888888	40	5	0.1111111111111111	40	5	0.1111111111111111
DHUCC:Suoliviridae	108	105	108	0.9722222222222222	105	108	0.9722222222222222	105	3	0.027777777777777776	105	3	0.027777777777777776
DHUCC:Undefined	6	2	6	0.3333333333333333	2	6	0.3333333333333333	2	4	0.6666666666666666	0	4	1.0
DHUCJ:Yangangviridae	9	3	9	0.3333333333333333	3	9	0.3333333333333333	3	2	0.4	3	2	0.4
DHUCJ:Yanlukaviridae	3	2	3	0.6666666666666666	2	3	0.6666666666666666	2	0	0.0	2	0	0.0
DHUCK:Graaviviridae	6	5	6	0.8333333333333334	5	6	0.8333333333333334	5	1	0.16666666666666666	5	1	0.16666666666666666
DHUCK:Haloferuviridae	9	7	9	0.7777777777777778	7	9	0.7777777777777778	7	2	0.2222222222222222	7	2	0.2222222222222222
DHUCK:Pyrstoviridae	3	3	3	1.0	3	3	1.0	3	0	0.0	3	0	0.0
DHUCK:Shortaselviridae	3	2	3	0.6666666666666666	2	3	0.6666666666666666	2	1	0.3333333333333333	2	1	0.3333333333333333
DHUCM:Anaerodiviridae	3	2	3	0.6666666666666666	2	3	0.6666666666666666	2	0	0.0	2	0	0.0
DHUCM:Aoguangviridae	3	2	3	0.6666666666666666	2	3	0.6666666666666666	2	1	0.3333333333333333	2	1	0.3333333333333333
DHUCM:Leisingerviridae	3	1	3	0.3333333333333333	1	3	0.3333333333333333	1	2	0.6666666666666666	1	2	0.6666666666666666
DHUCN:Ahpuchviridae	3	1	3	0.3333333333333333	1	3	0.3333333333333333	1	2	0.6666666666666666	1	2	0.6666666666666666
DHUCN:Ekchuahviridae	6	4	6	0.6666666666666666	4	6	0.6666666666666666	4	2	0.3333333333333333	4	2	0.3333333333333333
DHUCT:Druskaviridae	6	5	6	0.8333333333333334	5	6	0.8333333333333334	5	1	0.16666666666666666	5	1	0.16666666666666666
DHUCT:Hafunaviridae	30	20	30	0.6666666666666666	20	30	0.6666666666666666	20	9	0.3103448275862069	20	9	0.3103448275862069
DHUCT:Halomagnusviridae	6	1	6	0.16666666666666666	1	6	0.16666666666666666	1	3	0.75	1	3	0.75
DHUCT:Soleiviridae	3	3	3	1.0	3	3	1.0	3	0	0.0	3	0	0.0
DHUCU:Ackermannviridae	189	176	189	0.9312169312169312	176	189	0.9312169312169312	176	11	0.058823529411764705	176	11	0.058823529411764705
DHUCU:Aggregaviridae	3	2	3	0.6666666666666666	2	3	0.6666666666666666	2	0	0.0	2	0	0.0
DHUCU:Aliceevansviridae	378	310	378	0.8201058201058201	310	378	0.8201058201058201	310	26	0.07738095238095238	310	26	0.07738095238095238
DHUCU:Arenbergviridae	3	1	3	0.3333333333333333	1	3	0.3333333333333333	1	2	0.6666666666666666	1	2	0.6666666666666666
DHUCU:Assiduviridae	9	5	8	0.5555555555555556	5	8	0.625	5	0	0.0	5	0	0.0
DHUCU:Autographiviridae	1116	892	1114	0.7992831541218638	892	1114	0.800718132854578	892	161	0.15289648622981955	892	161	0.15289648622981955
DHUCU:Casjensviridae	147	112	146	0.7619047619047619	112	146	0.7671232876712328	112	12	0.0967741935483871	112	12	0.0967741935483871
DHUCU:Chaseviridae	45	28	45	0.6222222222222222	28	45	0.6222222222222222	28	15	0.3488372093023256	28	15	0.3488372093023256
DHUCU:Chimalliviridae	99	87	99	0.8787878787878788	87	99	0.8787878787878788	87	8	0.08421052631578947	87	8	0.08421052631578947
DHUCU:Demerecviridae	300	258	300	0.86	258	300	0.86	258	29	0.10104529616724739	258	29	0.10104529616724739
DHUCU:Drexlerviridae	339	306	339	0.9026548672566371	306	339	0.9026548672566371	306	26	0.0783132530120482	306	26	0.0783132530120482
DHUCU:Duneviridae	18	10	18	0.5555555555555556	10	18	0.5555555555555556	10	6	0.375	10	6	0.375
DHUCU:Fervensviridae	3	2	3	0.6666666666666666	2	3	0.6666666666666666	2	1	0.3333333333333333	2	1	0.3333333333333333
DHUCU:Forsetiviridae	6	3	6	0.5	3	6	0.5	3	2	0.4	3	2	0.4
DHUCU:Fredfastierviridae	9	5	9	0.5555555555555556	5	9	0.5555555555555556	5	4	0.4444444444444444	5	4	0.4444444444444444
DHUCU:Grimontviridae	30	20	30	0.6666666666666666	20	30	0.6666666666666666	20	6	0.23076923076923078	20	6	0.23076923076923078
DHUCU:Guelinviridae	30	17	29	0.5666666666666667	17	29	0.5862068965517241	17	9	0.34615384615384615	17	9	0.34615384615384615
DHUCU:Helgolandviridae	3	0	3	0.0	0	3	0.0	0	1	1.0	0	1	1.0
DHUCU:Herelleviridae	345	339	345	0.9826086956521739	339	345	0.9826086956521739	339	5	0.014534883720930232	339	5	0.014534883720930232
DHUCU:Kleczkowskaviridae	6	6	6	1.0	6	6	1.0	6	0	0.0	6	0	0.0
DHUCU:Kyanoviridae	201	186	198	0.9253731343283582	186	198	0.9393939393939394	186	7	0.03626943005181347	186	7	0.03626943005181347
DHUCU:Madisaviridae	3	3	3	1.0	3	3	1.0	3	0	0.0	3	0	0.0
DHUCU:Madridviridae	6	4	6	0.6666666666666666	4	6	0.6666666666666666	4	0	0.0	4	0	0.0
DHUCU:Mesyanzhinovviridae	60	43	60	0.7166666666666667	43	60	0.7166666666666667	43	9	0.17307692307692307	43	9	0.17307692307692307
DHUCU:Molycolviridae	6	3	6	0.5	3	6	0.5	3	2	0.4	3	2	0.4
DHUCU:Naomviridae	3	2	3	0.6666666666666666	2	3	0.6666666666666666	2	0	0.0	2	0	0.0
DHUCU:Orlajensenviridae	33	21	33	0.6363636363636364	21	33	0.6363636363636364	21	4	0.16	21	4	0.16
DHUCU:Pachyviridae	15	12	15	0.8	12	15	0.8	12	2	0.14285714285714285	12	2	0.14285714285714285
DHUCU:Peduoviridae	381	282	380	0.7401574803149606	282	380	0.7421052631578947	282	50	0.15060240963855423	282	50	0.15060240963855423
DHUCU:Pervagoviridae	12	2	11	0.16666666666666666	2	11	0.18181818181818182	2	8	0.8	2	8	0.8
DHUCU:Pootjesviridae	33	29	33	0.8787878787878788	29	33	0.8787878787878788	29	4	0.12121212121212122	29	4	0.12121212121212122
DHUCU:Pungoviridae	3	1	3	0.3333333333333333	1	3	0.3333333333333333	1	1	0.5	1	1	0.5
DHUCU:Rountreeviridae	114	76	114	0.6666666666666666	76	114	0.6666666666666666	76	27	0.2621359223300971	76	27	0.2621359223300971
DHUCU:Saffermanviridae	12	10	12	0.8333333333333334	10	12	0.8333333333333334	10	2	0.16666666666666666	10	2	0.16666666666666666
DHUCU:Salasmaviridae	93	63	93	0.6774193548387096	63	93	0.6774193548387096	63	20	0.24096385542168675	63	20	0.24096385542168675
DHUCU:Saparoviridae	6	4	6	0.6666666666666666	4	6	0.6666666666666666	4	1	0.2	4	1	0.2
DHUCU:Schitoviridae	318	260	318	0.8176100628930818	260	318	0.8176100628930818	260	33	0.11262798634812286	260	33	0.11262798634812286
DHUCU:Speroviridae	3	2	3	0.6666666666666666	2	3	0.6666666666666666	2	1	0.3333333333333333	2	1	0.3333333333333333
DHUCU:Stanwilliamsviridae	84	73	84	0.8690476190476191	73	84	0.8690476190476191	73	8	0.09876543209876543	73	8	0.09876543209876543
DHUCU:Straboviridae	624	523	624	0.8381410256410257	523	624	0.8381410256410257	523	24	0.043875685557586835	523	24	0.043875685557586835
DHUCU:Suolaviridae	3	2	3	0.6666666666666666	2	3	0.6666666666666666	2	1	0.3333333333333333	2	1	0.3333333333333333
DHUCU:Undefined	7539	6051	7521	0.8026263430163152	6033	7521	0.8021539688871161	6051	1488	0.19737365698368484	0	1488	1.0
DHUCU:Verdandiviridae	9	4	9	0.4444444444444444	4	9	0.4444444444444444	4	5	0.5555555555555556	4	5	0.5555555555555556
DHUCU:Vertoviridae	15	9	15	0.6	9	15	0.6	9	6	0.4	9	6	0.4
DHUCU:Vilmaviridae	81	64	81	0.7901234567901234	64	81	0.7901234567901234	64	10	0.13513513513513514	64	10	0.13513513513513514
DHUCU:Winoviridae	9	5	9	0.5555555555555556	5	9	0.5555555555555556	5	1	0.16666666666666666	5	1	0.16666666666666666
DHUCU:Zierdtviridae	78	53	78	0.6794871794871795	53	78	0.6794871794871795	53	10	0.15873015873015872	53	10	0.15873015873015872
DHUCU:Zobellviridae	39	18	39	0.46153846153846156	18	39	0.46153846153846156	18	21	0.5384615384615384	18	21	0.5384615384615384
MLHFT:Inoviridae	207	147	206	0.7101449275362319	147	206	0.7135922330097088	147	50	0.25380710659898476	147	50	0.25380710659898476
MLHFT:Paulinoviridae	6	4	6	0.6666666666666666	4	6	0.6666666666666666	4	1	0.2	4	1	0.2
MLHFT:Plectroviridae	18	14	18	0.7777777777777778	14	18	0.7777777777777778	14	4	0.2222222222222222	14	4	0.2222222222222222
MLHFT:Undefined	150	19	148	0.12666666666666668	17	148	0.11486486486486487	19	131	0.8733333333333333	0	131	1.0
MSCAB:Bacilladnaviridae	66	19	66	0.2878787878787879	19	66	0.2878787878787879	19	45	0.703125	19	45	0.703125
MSCAC:Circoviridae	444	166	444	0.3738738738738739	166	444	0.3738738738738739	166	263	0.6130536130536131	166	263	0.6130536130536131
MSCAC:Smacoviridae	249	155	248	0.6224899598393574	155	248	0.625	155	89	0.36475409836065575	155	89	0.36475409836065575
MSCAC:Vilyaviridae	54	18	54	0.3333333333333333	18	54	0.3333333333333333	18	35	0.660377358490566	18	35	0.660377358490566
MSCAM:Amesuviridae	6	0	6	0.0	0	6	0.0	0	6	1.0	0	6	1.0
MSCAM:Nanoviridae	555	196	555	0.35315315315315315	196	555	0.35315315315315315	196	344	0.6370370370370371	196	344	0.6370370370370371
MSCAR:Naryaviridae	15	2	15	0.13333333333333333	2	15	0.13333333333333333	2	12	0.8571428571428571	2	12	0.8571428571428571
MSCAR:Nenyaviridae	18	4	18	0.2222222222222222	4	18	0.2222222222222222	4	14	0.7777777777777778	4	14	0.7777777777777778
MSCAR:Redondoviridae	78	30	78	0.38461538461538464	30	78	0.38461538461538464	30	47	0.6103896103896104	30	47	0.6103896103896104
MSCMP:Bidnaviridae	6	1	6	0.16666666666666666	1	6	0.16666666666666666	1	5	0.8333333333333334	1	5	0.8333333333333334
MSCPS:Polyomaviridae	351	193	350	0.5498575498575499	193	350	0.5514285714285714	193	150	0.43731778425655976	193	150	0.43731778425655976
MSCPZ:Papillomaviridae	1029	693	1026	0.673469387755102	693	1026	0.6754385964912281	693	311	0.3097609561752988	693	311	0.3097609561752988
MSCQP:Parvoviridae	525	261	525	0.49714285714285716	261	525	0.49714285714285716	261	251	0.490234375	261	251	0.490234375
MSCRG:Geminiviridae	2814	1810	2813	0.6432125088841507	1810	2813	0.6434411660149307	1810	940	0.3418181818181818	1810	940	0.3418181818181818
MSCRG:Genomoviridae	717	357	716	0.497907949790795	357	716	0.49860335195530725	357	330	0.48034934497816595	357	330	0.48034934497816595
MSCUU:Undefined	150	7	150	0.04666666666666667	7	150	0.04666666666666667	7	143	0.9533333333333334	0	143	1.0
MSPMP:Microviridae	210	24	210	0.11428571428571428	24	210	0.11428571428571428	24	171	0.8769230769230769	24	171	0.8769230769230769
MTSHH:Pleolipoviridae	48	23	48	0.4791666666666667	23	48	0.4791666666666667	23	23	0.5	23	23	0.5
MTSHU:Undefined	150	30	147	0.2	27	147	0.1836734693877551	30	120	0.8	0	120	1.0
RODCG:Alternaviridae	51	20	51	0.39215686274509803	20	51	0.39215686274509803	20	30	0.6	20	30	0.6
RODCG:Botybirnaviridae	6	4	6	0.6666666666666666	4	6	0.6666666666666666	4	2	0.3333333333333333	4	2	0.3333333333333333
RODCG:Chrysoviridae	471	308	471	0.6539278131634819	308	471	0.6539278131634819	308	155	0.3347732181425486	308	155	0.3347732181425486
RODCG:Giardiaviridae	3	0	3	0.0	0	3	0.0	0	3	1.0	0	3	1.0
RODCG:Megabirnaviridae	6	2	6	0.3333333333333333	2	6	0.3333333333333333	2	4	0.6666666666666666	2	4	0.6666666666666666
RODCG:Monocitiviridae	3	1	3	0.3333333333333333	1	3	0.3333333333333333	1	2	0.6666666666666666	1	2	0.6666666666666666
RODCG:Orthototiviridae	18	6	18	0.3333333333333333	6	18	0.3333333333333333	6	12	0.6666666666666666	6	12	0.6666666666666666
RODCG:Pseudototiviridae	60	27	60	0.45	27	60	0.45	27	33	0.55	27	33	0.55
RODCG:Quadriviridae	27	7	27	0.25925925925925924	7	27	0.25925925925925924	7	20	0.7407407407407407	7	20	0.7407407407407407
RODRR:Sedoreoviridae	1266	788	1266	0.6224328593996841	788	1266	0.6224328593996841	788	469	0.3731105807478122	788	469	0.3731105807478122
RODRR:Spinareoviridae	1518	1074	1518	0.7075098814229249	1074	1518	0.7075098814229249	1074	412	0.2772543741588156	1074	412	0.2772543741588156
RODVM:Cystoviridae	63	29	63	0.4603174603174603	29	63	0.4603174603174603	29	28	0.49122807017543857	29	28	0.49122807017543857
ROKAH:Alphatetraviridae	18	5	18	0.2777777777777778	5	18	0.2777777777777778	5	11	0.6875	5	11	0.6875
ROKAH:Benyviridae	39	13	39	0.3333333333333333	13	39	0.3333333333333333	13	24	0.6486486486486487	13	24	0.6486486486486487
ROKAH:Hepeviridae	72	37	72	0.5138888888888888	37	72	0.5138888888888888	37	34	0.4788732394366197	37	34	0.4788732394366197
ROKAH:Matonaviridae	12	10	12	0.8333333333333334	10	12	0.8333333333333334	10	2	0.16666666666666666	10	2	0.16666666666666666
ROKAM:Bromoviridae	348	163	348	0.46839080459770116	163	348	0.46839080459770116	163	177	0.5205882352941177	163	177	0.5205882352941177
ROKAM:Closteroviridae	204	114	204	0.5588235294117647	114	204	0.5588235294117647	114	88	0.43564356435643564	114	88	0.43564356435643564
ROKAM:Endornaviridae	93	53	93	0.5698924731182796	53	93	0.5698924731182796	53	37	0.4111111111111111	53	37	0.4111111111111111
ROKAM:Kitaviridae	87	39	87	0.4482758620689655	39	87	0.4482758620689655	39	42	0.5185185185185185	39	42	0.5185185185185185
ROKAM:Mayoviridae	24	5	24	0.20833333333333334	5	24	0.20833333333333334	5	18	0.782608695652174	5	18	0.782608695652174
ROKAM:Togaviridae	162	95	162	0.5864197530864198	95	162	0.5864197530864198	95	63	0.3987341772151899	95	63	0.3987341772151899
ROKAM:Virgaviridae	246	107	246	0.4349593495934959	107	246	0.4349593495934959	107	133	0.5541666666666667	107	133	0.5541666666666667
ROKAT:Alphaflexiviridae	198	91	198	0.4595959595959596	91	198	0.4595959595959596	91	97	0.5159574468085106	91	97	0.5159574468085106
ROKAT:Betaflexiviridae	411	194	411	0.4720194647201946	194	411	0.4720194647201946	194	208	0.5174129353233831	194	208	0.5174129353233831
ROKAT:Deltaflexiviridae	9	1	9	0.1111111111111111	1	9	0.1111111111111111	1	7	0.875	1	7	0.875
ROKAT:Gammaflexiviridae	12	6	12	0.5	6	12	0.5	6	6	0.5	6	6	0.5
ROKAT:Tymoviridae	120	77	120	0.6416666666666667	77	120	0.6416666666666667	77	40	0.3418803418803419	77	40	0.3418803418803419
ROKFA:Flaviviridae	441	246	441	0.5578231292517006	246	441	0.5578231292517006	246	177	0.41843971631205673	246	177	0.41843971631205673
ROKMN:Nodaviridae	123	46	123	0.37398373983739835	46	123	0.37398373983739835	46	75	0.6198347107438017	46	75	0.6198347107438017
ROKMN:Sinhaliviridae	6	4	6	0.6666666666666666	4	6	0.6666666666666666	4	2	0.3333333333333333	4	2	0.3333333333333333
ROKTT:Carmotetraviridae	3	0	3	0.0	0	3	0.0	0	3	1.0	0	3	1.0
ROKTT:Tombusviridae	291	152	291	0.5223367697594502	152	291	0.5223367697594502	152	129	0.45907473309608543	152	129	0.45907473309608543
ROLAW:Narnaviridae	6	3	6	0.5	3	6	0.5	3	3	0.5	3	3	0.5
ROLHC:Mitoviridae	315	191	314	0.6063492063492063	191	314	0.60828025477707	191	117	0.37987012987012986	191	117	0.37987012987012986
ROLLN:Atkinsviridae	273	95	273	0.34798534798534797	95	273	0.34798534798534797	95	171	0.6428571428571429	95	171	0.6428571428571429
ROLLN:Duinviridae	18	4	17	0.2222222222222222	4	17	0.23529411764705882	4	13	0.7647058823529411	4	13	0.7647058823529411
ROLLN:Fiersviridae	867	375	867	0.43252595155709345	375	867	0.43252595155709345	375	460	0.5508982035928144	375	460	0.5508982035928144
ROLLN:Solspiviridae	81	22	81	0.2716049382716049	22	81	0.2716049382716049	22	56	0.717948717948718	22	56	0.717948717948718
ROLLT:Blumeviridae	87	9	87	0.10344827586206896	9	87	0.10344827586206896	9	78	0.896551724137931	9	78	0.896551724137931
ROLLT:Steitzviridae	1167	777	1167	0.6658097686375322	777	1167	0.6658097686375322	777	368	0.32139737991266376	777	368	0.32139737991266376
ROLLU:Undefined	9	0	9	0.0	0	9	0.0	0	9	1.0	0	9	1.0
ROLMO:Botourmiaviridae	525	258	525	0.49142857142857144	258	525	0.49142857142857144	258	255	0.49707602339181284	258	255	0.49707602339181284
RONBE:Cruliviridae	27	8	27	0.2962962962962963	8	27	0.2962962962962963	8	19	0.7037037037037037	8	19	0.7037037037037037
RONBE:Fimoviridae	507	365	507	0.7199211045364892	365	507	0.7199211045364892	365	136	0.2714570858283433	365	136	0.2714570858283433
RONBE:Hantaviridae	549	277	548	0.5045537340619308	277	548	0.5054744525547445	277	263	0.48703703703703705	277	263	0.48703703703703705
RONBE:Peribunyaviridae	1722	1095	1721	0.6358885017421603	1095	1721	0.6362579895409646	1095	601	0.3543632075471698	1095	601	0.3543632075471698
RONBE:Phasmaviridae	180	90	180	0.5	90	180	0.5	90	90	0.5	90	90	0.5
RONBE:Tospoviridae	219	95	219	0.4337899543378995	95	219	0.4337899543378995	95	123	0.5642201834862385	95	123	0.5642201834862385
RONBE:Tulasviridae	3	2	3	0.6666666666666666	2	3	0.6666666666666666	2	1	0.3333333333333333	2	1	0.3333333333333333
RONBH:Arenaviridae	456	259	456	0.5679824561403509	259	456	0.5679824561403509	259	188	0.42058165548098436	259	188	0.42058165548098436
RONBH:Leishbuviridae	9	1	9	0.1111111111111111	1	9	0.1111111111111111	1	8	0.8888888888888888	1	8	0.8888888888888888
RONBH:Mypoviridae	9	2	9	0.2222222222222222	2	9	0.2222222222222222	2	6	0.75	2	6	0.75
RONBH:Nairoviridae	513	323	513	0.6296296296296297	323	513	0.6296296296296297	323	183	0.3616600790513834	323	183	0.3616600790513834
RONBH:Phenuiviridae	1500	949	1499	0.6326666666666667	949	1499	0.6330887258172114	949	535	0.3605121293800539	949	535	0.3605121293800539
RONBH:Wupedeviridae	9	2	9	0.2222222222222222	2	9	0.2222222222222222	2	7	0.7777777777777778	2	7	0.7777777777777778
RONCM:Qinviridae	48	9	48	0.1875	9	48	0.1875	9	39	0.8125	9	39	0.8125
RONIA:Amnoonviridae	30	7	30	0.23333333333333334	7	30	0.23333333333333334	7	23	0.7666666666666667	7	23	0.7666666666666667
RONIA:Orthomyxoviridae	276	125	275	0.4528985507246377	125	275	0.45454545454545453	125	148	0.5421245421245421	125	148	0.5421245421245421
RONMJ:Aliusviridae	36	16	36	0.4444444444444444	16	36	0.4444444444444444	16	17	0.5151515151515151	16	17	0.5151515151515151
RONMJ:Chuviridae	153	90	153	0.5882352941176471	90	153	0.5882352941176471	90	60	0.4	90	60	0.4
RONMJ:Crepuscuviridae	3	1	3	0.3333333333333333	1	3	0.3333333333333333	1	2	0.6666666666666666	1	2	0.6666666666666666
RONMJ:Myriaviridae	3	1	3	0.3333333333333333	1	3	0.3333333333333333	1	1	0.5	1	1	0.5
RONMJ:Natareviridae	3	0	3	0.0	0	3	0.0	0	3	1.0	0	3	1.0
RONMM:Artoviridae	27	9	27	0.3333333333333333	9	27	0.3333333333333333	9	17	0.6538461538461539	9	17	0.6538461538461539
RONMM:Bornaviridae	63	21	63	0.3333333333333333	21	63	0.3333333333333333	21	40	0.6557377049180327	21	40	0.6557377049180327
RONMM:Filoviridae	48	28	48	0.5833333333333334	28	48	0.5833333333333334	28	20	0.4166666666666667	28	20	0.4166666666666667
RONMM:Lispiviridae	90	23	90	0.25555555555555554	23	90	0.25555555555555554	23	65	0.7386363636363636	23	65	0.7386363636363636
RONMM:Mymonaviridae	189	106	189	0.5608465608465608	106	189	0.5608465608465608	106	78	0.42391304347826086	106	78	0.42391304347826086
RONMM:Nyamiviridae	69	30	69	0.43478260869565216	30	69	0.43478260869565216	30	39	0.5652173913043478	30	39	0.5652173913043478
RONMM:Paramyxoviridae	249	166	249	0.6666666666666666	166	249	0.6666666666666666	166	80	0.3252032520325203	166	80	0.3252032520325203
RONMM:Pneumoviridae	15	2	15	0.13333333333333333	2	15	0.13333333333333333	2	13	0.8666666666666667	2	13	0.8666666666666667
RONMM:Rhabdoviridae	969	735	969	0.7585139318885449	735	969	0.7585139318885449	735	220	0.23036649214659685	735	220	0.23036649214659685
RONMM:Sunviridae	3	0	3	0.0	0	3	0.0	0	3	1.0	0	3	1.0
RONMM:Xinmoviridae	42	13	42	0.30952380952380953	13	42	0.30952380952380953	13	28	0.6829268292682927	13	28	0.6829268292682927
RONMN:Aspiviridae	51	19	51	0.37254901960784315	19	51	0.37254901960784315	19	26	0.5777777777777777	19	26	0.5777777777777777
RONYG:Yueviridae	12	1	12	0.08333333333333333	1	12	0.08333333333333333	1	11	0.9166666666666666	1	11	0.9166666666666666
ROPDD:Amalgaviridae	33	9	33	0.2727272727272727	9	33	0.2727272727272727	9	22	0.7096774193548387	9	22	0.7096774193548387
ROPDD:Curvulaviridae	12	3	12	0.25	3	12	0.25	3	8	0.7272727272727273	3	8	0.7272727272727273
ROPDD:Fusariviridae	102	53	102	0.5196078431372549	53	102	0.5196078431372549	53	43	0.4479166666666667	53	43	0.4479166666666667
ROPDD:Hypoviridae	129	59	129	0.4573643410852713	59	129	0.4573643410852713	59	63	0.5163934426229508	59	63	0.5163934426229508
ROPDD:Partitiviridae	399	198	399	0.49624060150375937	198	399	0.49624060150375937	198	189	0.4883720930232558	198	189	0.4883720930232558
ROPDD:Picobirnaviridae	24	2	24	0.08333333333333333	2	24	0.08333333333333333	2	19	0.9047619047619048	2	19	0.9047619047619048
ROPPN:Abyssoviridae	3	1	3	0.3333333333333333	1	3	0.3333333333333333	1	0	0.0	1	0	0.0
ROPPN:Arteriviridae	69	23	69	0.3333333333333333	23	69	0.3333333333333333	23	43	0.6515151515151515	23	43	0.6515151515151515
ROPPN:Coronaviridae	156	127	156	0.8141025641025641	127	156	0.8141025641025641	127	24	0.15894039735099338	127	24	0.15894039735099338
ROPPN:Cremegaviridae	6	3	6	0.5	3	6	0.5	3	2	0.4	3	2	0.4
ROPPN:Euroniviridae	9	3	9	0.3333333333333333	3	9	0.3333333333333333	3	6	0.6666666666666666	3	6	0.6666666666666666
ROPPN:Gresnaviridae	3	2	3	0.6666666666666666	2	3	0.6666666666666666	2	1	0.3333333333333333	2	1	0.3333333333333333
ROPPN:Medioniviridae	6	1	6	0.16666666666666666	1	6	0.16666666666666666	1	5	0.8333333333333334	1	5	0.8333333333333334
ROPPN:Mesoniviridae	42	31	42	0.7380952380952381	31	42	0.7380952380952381	31	11	0.2619047619047619	31	11	0.2619047619047619
ROPPN:Mononiviridae	3	1	3	0.3333333333333333	1	3	0.3333333333333333	1	2	0.6666666666666666	1	2	0.6666666666666666
ROPPN:Nanghoshaviridae	3	0	3	0.0	0	3	0.0	0	2	1.0	0	2	1.0
ROPPN:Nanhypoviridae	3	1	3	0.3333333333333333	1	3	0.3333333333333333	1	2	0.6666666666666666	1	2	0.6666666666666666
ROPPN:Olifoviridae	3	2	3	0.6666666666666666	2	3	0.6666666666666666	2	1	0.3333333333333333	2	1	0.3333333333333333
ROPPN:Roniviridae	12	8	12	0.6666666666666666	8	12	0.6666666666666666	8	4	0.3333333333333333	8	4	0.3333333333333333
ROPPN:Tobaniviridae	63	43	63	0.6825396825396826	43	63	0.6825396825396826	43	18	0.29508196721311475	43	18	0.29508196721311475
ROPPP:Caliciviridae	81	31	81	0.38271604938271603	31	81	0.38271604938271603	31	45	0.5921052631578947	31	45	0.5921052631578947
ROPPP:Dicistroviridae	48	17	48	0.3541666666666667	17	48	0.3541666666666667	17	29	0.6304347826086957	17	29	0.6304347826086957
ROPPP:Iflaviridae	45	23	45	0.5111111111111111	23	45	0.5111111111111111	23	22	0.4888888888888889	23	22	0.4888888888888889
ROPPP:Marnaviridae	60	24	60	0.4	24	60	0.4	24	33	0.5789473684210527	24	33	0.5789473684210527
ROPPP:Noraviridae	3	0	3	0.0	0	3	0.0	0	3	1.0	0	3	1.0
ROPPP:Picornaviridae	1893	1085	1893	0.5731642894875858	1085	1893	0.5731642894875858	1085	761	0.4122426868905742	1085	761	0.4122426868905742
ROPPP:Polycipiviridae	39	15	39	0.38461538461538464	15	39	0.38461538461538464	15	22	0.5945945945945946	15	22	0.5945945945945946
ROPPP:Secoviridae	525	261	525	0.49714285714285716	261	525	0.49714285714285716	261	250	0.4892367906066536	261	250	0.4892367906066536
ROPPP:Solinviviridae	6	2	6	0.3333333333333333	2	6	0.3333333333333333	2	4	0.6666666666666666	2	4	0.6666666666666666
ROPPS:Alvernaviridae	3	0	3	0.0	0	3	0.0	0	3	1.0	0	3	1.0
ROPPS:Barnaviridae	3	0	3	0.0	0	3	0.0	0	3	1.0	0	3	1.0
ROPPS:Solemoviridae	180	75	180	0.4166666666666667	75	180	0.4166666666666667	75	102	0.576271186440678	75	102	0.576271186440678
ROPSP:Potyviridae	810	477	810	0.5888888888888889	477	810	0.5888888888888889	477	319	0.4007537688442211	477	319	0.4007537688442211
ROPSS:Astroviridae	66	25	66	0.3787878787878788	25	66	0.3787878787878788	25	32	0.5614035087719298	25	32	0.5614035087719298
ROPUU:Hadakaviridae	63	11	63	0.1746031746031746	11	63	0.1746031746031746	11	50	0.819672131147541	11	50	0.819672131147541
ROPUY:Yadokariviridae	39	14	39	0.358974358974359	14	39	0.358974358974359	14	25	0.6410256410256411	14	25	0.6410256410256411
ROUUU:Birnaviridae	99	66	99	0.6666666666666666	66	99	0.6666666666666666	66	30	0.3125	66	30	0.3125
ROUUU:Permutotetraviridae	3	1	3	0.3333333333333333	1	3	0.3333333333333333	1	2	0.6666666666666666	1	2	0.6666666666666666
RPARB:Hepadnaviridae	123	57	123	0.4634146341463415	57	123	0.4634146341463415	57	63	0.525	57	63	0.525
RPARO:Belpaoviridae	33	12	33	0.36363636363636365	12	33	0.36363636363636365	12	20	0.625	12	20	0.625
RPARO:Caulimoviridae	294	161	294	0.5476190476190477	161	294	0.5476190476190477	161	123	0.43309859154929575	161	123	0.43309859154929575
RPARO:Metaviridae	93	49	93	0.5268817204301075	49	93	0.5268817204301075	49	40	0.449438202247191	49	40	0.449438202247191
RPARO:Pseudoviridae	99	36	99	0.36363636363636365	36	99	0.36363636363636365	36	56	0.6086956521739131	36	56	0.6086956521739131
RPARO:Retroviridae	189	94	189	0.4973544973544973	94	189	0.4973544973544973	94	92	0.4946236559139785	94	92	0.4946236559139785
RUUUU:Kolmioviridae	45	25	45	0.5555555555555556	25	45	0.5555555555555556	25	20	0.4444444444444444	25	20	0.4444444444444444
RUUUU:Polymycoviridae	204	87	204	0.4264705882352941	87	204	0.4264705882352941	87	111	0.5606060606060606	87	111	0.5606060606060606
RUUUU:Sarthroviridae	24	5	24	0.20833333333333334	5	24	0.20833333333333334	5	18	0.782608695652174	5	18	0.782608695652174
RUUUU:Undefined	18	3	18	0.16666666666666666	3	18	0.16666666666666666	3	15	0.8333333333333334	0	15	1.0
UUUNL:Baculoviridae	309	281	308	0.9093851132686084	281	308	0.9123376623376623	281	23	0.0756578947368421	281	23	0.0756578947368421
UUUNL:Hytrosaviridae	6	2	6	0.3333333333333333	2	6	0.3333333333333333	2	4	0.6666666666666666	2	4	0.6666666666666666
UUUNL:Nudiviridae	42	33	42	0.7857142857142857	33	42	0.7857142857142857	33	7	0.175	33	7	0.175
UUUNU:Nimaviridae	39	29	36	0.7435897435897436	29	36	0.8055555555555556	29	1	0.03333333333333333	29	1	0.03333333333333333
UUUNU:Undefined	9	1	9	0.1111111111111111	1	9	0.1111111111111111	1	8	0.8888888888888888	0	8	1.0
UUUUU:Alphasatellitidae	255	74	254	0.2901960784313726	74	254	0.29133858267716534	74	169	0.6954732510288066	74	169	0.6954732510288066
UUUUU:Ampullaviridae	9	4	8	0.4444444444444444	4	8	0.5	4	4	0.5	4	4	0.5
UUUUU:Anelloviridae	468	324	468	0.6923076923076923	324	468	0.6923076923076923	324	138	0.2987012987012987	324	138	0.2987012987012987
UUUUU:Avsunviroidae	15	2	15	0.13333333333333333	2	15	0.13333333333333333	2	12	0.8571428571428571	2	12	0.8571428571428571
UUUUU:Bartogtaviriformidae	3	0	3	0.0	0	3	0.0	0	1	1.0	0	1	1.0
UUUUU:Bicaudaviridae	3	0	3	0.0	0	3	0.0	0	1	1.0	0	1	1.0
UUUUU:Brachygtaviriformidae	3	0	2	0.0	0	2	0.0	0	1	1.0	0	1	1.0
UUUUU:Clavaviridae	3	3	3	1.0	3	3	1.0	3	0	0.0	3	0	0.0
UUUUU:Fuselloviridae	177	19	174	0.10734463276836158	19	174	0.10919540229885058	19	150	0.8875739644970414	19	150	0.8875739644970414
UUUUU:Globuloviridae	12	11	12	0.9166666666666666	11	12	0.9166666666666666	11	1	0.08333333333333333	11	1	0.08333333333333333
UUUUU:Guttaviridae	3	3	3	1.0	3	3	1.0	3	0	0.0	3	0	0.0
UUUUU:Halspiviridae	3	0	3	0.0	0	3	0.0	0	3	1.0	0	3	1.0
UUUUU:Itzamnaviridae	6	6	6	1.0	6	6	1.0	6	0	0.0	6	0	0.0
UUUUU:Ovaliviridae	3	1	3	0.3333333333333333	1	3	0.3333333333333333	1	2	0.6666666666666666	1	2	0.6666666666666666
UUUUU:Plasmaviridae	3	2	3	0.6666666666666666	2	3	0.6666666666666666	2	0	0.0	2	0	0.0
UUUUU:Polydnaviriformidae	690	0	684	0.0	0	684	0.0	0	650	1.0	0	650	1.0
UUUUU:Portogloboviridae	6	5	6	0.8333333333333334	5	6	0.8333333333333334	5	1	0.16666666666666666	5	1	0.16666666666666666
UUUUU:Pospiviroidae	117	55	117	0.4700854700854701	55	117	0.4700854700854701	55	60	0.5217391304347826	55	60	0.5217391304347826
UUUUU:Rhodogtaviriformidae	12	12	12	1.0	12	12	1.0	12	0	0.0	12	0	0.0
UUUUU:Spiraviridae	3	3	3	1.0	3	3	1.0	3	0	0.0	3	0	0.0
UUUUU:Thaspiviridae	9	8	9	0.8888888888888888	8	9	0.8888888888888888	8	0	0.0	8	0	0.0
UUUUU:Tolecusatellitidae	393	214	393	0.544529262086514	214	393	0.544529262086514	214	175	0.4498714652956298	214	175	0.4498714652956298
UUUUU:Undefined	3	2	3	0.6666666666666666	2	3	0.6666666666666666	2	1	0.3333333333333333	0	1	1.0
VBNMA:Phycodnaviridae	36	28	36	0.7777777777777778	28	36	0.7777777777777778	28	8	0.2222222222222222	28	8	0.2222222222222222
VBNMI:Allomimiviridae	6	6	6	1.0	6	6	1.0	6	0	0.0	6	0	0.0
VBNMI:Mesomimiviridae	9	9	9	1.0	9	9	1.0	9	0	0.0	9	0	0.0
VBNMI:Mimiviridae	42	42	42	1.0	42	42	1.0	42	0	0.0	42	0	0.0
VBNMI:Schizomimiviridae	6	6	6	1.0	6	6	1.0	6	0	0.0	6	0	0.0
VBNMP:Ascoviridae	15	14	15	0.9333333333333333	14	15	0.9333333333333333	14	1	0.06666666666666667	14	1	0.06666666666666667
VBNMP:Iridoviridae	162	145	162	0.8950617283950617	145	162	0.8950617283950617	145	15	0.09375	145	15	0.09375
VBNMP:Marseilleviridae	9	9	9	1.0	9	9	1.0	9	0	0.0	9	0	0.0
VBNMU:Mamonoviridae	6	6	6	1.0	6	6	1.0	6	0	0.0	6	0	0.0
VBNPA:Asfarviridae	60	60	60	1.0	60	60	1.0	60	0	0.0	60	0	0.0
VBNPC:Poxviridae	168	156	167	0.9285714285714286	156	167	0.9341317365269461	156	10	0.060240963855421686	156	10	0.060240963855421686
VBPAL:Finnlakeviridae	36	0	36	0.0	0	36	0.0	0	27	1.0	0	27	1.0
VBPML:Maviroviridae	3	1	3	0.3333333333333333	1	3	0.3333333333333333	1	2	0.6666666666666666	1	2	0.6666666666666666
VBPML:Undefined	150	18	150	0.12	18	150	0.12	18	132	0.88	0	132	1.0
VBPMM:Sputniviroviridae	6	1	6	0.16666666666666666	1	6	0.16666666666666666	1	5	0.8333333333333334	1	5	0.8333333333333334
VBPPO:Adintoviridae	6	2	6	0.3333333333333333	2	6	0.3333333333333333	2	4	0.6666666666666666	2	4	0.6666666666666666
VBPPU:Undefined	150	18	150	0.12	18	150	0.12	18	132	0.88	0	132	1.0
VBPTA:Skuldviridae	6	2	6	0.3333333333333333	2	6	0.3333333333333333	2	4	0.6666666666666666	2	4	0.6666666666666666
VBPTB:Turriviridae	6	3	6	0.5	3	6	0.5	3	3	0.5	3	3	0.5
VBPTC:Chaacviridae	9	3	9	0.3333333333333333	3	9	0.3333333333333333	3	5	0.625	3	5	0.625
VBPTK:Tectiviridae	36	16	36	0.4444444444444444	16	36	0.4444444444444444	16	14	0.4666666666666667	16	14	0.4666666666666667
VBPTR:Adenoviridae	609	471	608	0.7733990147783252	471	608	0.774671052631579	471	122	0.2057335581787521	471	122	0.2057335581787521
VBPTU:Autolykiviridae	15	6	15	0.4	6	15	0.4	6	5	0.45454545454545453	6	5	0.45454545454545453
VBPTV:Corticoviridae	6	4	6	0.6666666666666666	4	6	0.6666666666666666	4	0	0.0	4	0	0.0
VBPUU:Undefined	150	16	150	0.10666666666666667	16	150	0.10666666666666667	16	134	0.8933333333333333	0	134	1.0
VBUUU:Yaraviridae	3	1	3	0.3333333333333333	1	3	0.3333333333333333	1	1	0.5	1	1	0.5
VHDLH:Matsushitaviridae	6	5	6	0.8333333333333334	5	6	0.8333333333333334	5	0	0.0	5	0	0.0
VHDLH:Simuloviridae	9	8	9	0.8888888888888888	8	9	0.8888888888888888	8	1	0.1111111111111111	8	1	0.1111111111111111
VHDLH:Sphaerolipoviridae	12	9	12	0.75	9	12	0.75	9	3	0.25	9	3	0.25
VHDLU:Undefined	165	55	163	0.3333333333333333	53	163	0.32515337423312884	55	110	0.6666666666666666	0	110	1.0
VUUUU:Undefined	150	27	148	0.18	25	148	0.16891891891891891	27	123	0.82	0	123	1.0
