## Supplementary data 3 for "First community challenge for automated virus taxonomy": Team10-Sub1_lineage.csv

LineageFamily	n_sequences	n_correct_fixed	n_attempted	accuracy_Family_fixed	n_correct_attempted	n_attempted_check	accuracy_Family_attempted	n_TP_fixed	n_FP_fixed	FDR_Family_fixed	n_TP_attempted	n_FP_attempted	FDR_Family_attempted
AZTTL:Lipothrixviridae	30	30	30	1.0	30.0	30.0	1.0	30	0	0.0	30.0	0.0	0.0
AZTTL:Rudiviridae	51	51	51	1.0	51.0	51.0	1.0	51	0	0.0	51.0	0.0	0.0
AZTTL:Ungulaviridae	3	3	3	1.0	3.0	3.0	1.0	3	0	0.0	3.0	0.0	0.0
AZTTM:Ahmunviridae	3	0	0	0.0				0	0
AZTTP:Tristromaviridae	9	0	0	0.0				0	0
AZTTU:Undefined	9	9	0	1.0				9	0	0.0
DHPHH:Alloherpesviridae	39	0	0	0.0				0	0
DHPHH:Malacoherpesviridae	6	0	0	0.0				0	0
DHPHH:Orthoherpesviridae	354	0	0	0.0				0	0
DHUCA:Undefined	3	2	1	0.6666666666666666	0.0	1.0	0.0	2	1	0.3333333333333333	0.0	1.0	1.0
DHUCC:Crevaviridae	12	10	10	0.8333333333333334	10.0	10.0	1.0	10	0	0.0	10.0	0.0	0.0
DHUCC:Intestiviridae	54	52	52	0.9629629629629629	52.0	52.0	1.0	52	0	0.0	52.0	0.0	0.0
DHUCC:Steigviridae	45	42	45	0.9333333333333333	42.0	45.0	0.9333333333333333	42	3	0.06666666666666667	42.0	3.0	0.06666666666666667
DHUCC:Suoliviridae	108	107	107	0.9907407407407407	107.0	107.0	1.0	107	0	0.0	107.0	0.0	0.0
DHUCC:Undefined	6	4	2	0.6666666666666666	0.0	2.0	0.0	4	2	0.3333333333333333	0.0	2.0	1.0
DHUCJ:Yangangviridae	9	0	1	0.0	0.0	1.0	0.0	0	1	1.0	0.0	1.0	1.0
DHUCJ:Yanlukaviridae	3	0	1	0.0	0.0	1.0	0.0	0	1	1.0	0.0	1.0	1.0
DHUCK:Graaviviridae	6	6	6	1.0	6.0	6.0	1.0	6	0	0.0	6.0	0.0	0.0
DHUCK:Haloferuviridae	9	9	9	1.0	9.0	9.0	1.0	9	0	0.0	9.0	0.0	0.0
DHUCK:Pyrstoviridae	3	3	3	1.0	3.0	3.0	1.0	3	0	0.0	3.0	0.0	0.0
DHUCK:Shortaselviridae	3	3	3	1.0	3.0	3.0	1.0	3	0	0.0	3.0	0.0	0.0
DHUCM:Anaerodiviridae	3	3	3	1.0	3.0	3.0	1.0	3	0	0.0	3.0	0.0	0.0
DHUCM:Aoguangviridae	3	0	0	0.0				0	0
DHUCM:Leisingerviridae	3	3	3	1.0	3.0	3.0	1.0	3	0	0.0	3.0	0.0	0.0
DHUCN:Ahpuchviridae	3	0	0	0.0				0	0
DHUCN:Ekchuahviridae	6	0	0	0.0				0	0
DHUCT:Druskaviridae	6	6	6	1.0	6.0	6.0	1.0	6	0	0.0	6.0	0.0	0.0
DHUCT:Hafunaviridae	30	30	30	1.0	30.0	30.0	1.0	30	0	0.0	30.0	0.0	0.0
DHUCT:Halomagnusviridae	6	6	6	1.0	6.0	6.0	1.0	6	0	0.0	6.0	0.0	0.0
DHUCT:Soleiviridae	3	3	3	1.0	3.0	3.0	1.0	3	0	0.0	3.0	0.0	0.0
DHUCU:Ackermannviridae	189	189	189	1.0	189.0	189.0	1.0	189	0	0.0	189.0	0.0	0.0
DHUCU:Aggregaviridae	3	3	3	1.0	3.0	3.0	1.0	3	0	0.0	3.0	0.0	0.0
DHUCU:Aliceevansviridae	378	0	366	0.0	0.0	366.0	0.0	0	366	1.0	0.0	366.0	1.0
DHUCU:Arenbergviridae	3	0	3	0.0	0.0	3.0	0.0	0	3	1.0	0.0	3.0	1.0
DHUCU:Assiduviridae	9	9	9	1.0	9.0	9.0	1.0	9	0	0.0	9.0	0.0	0.0
DHUCU:Autographiviridae	1116	1088	1109	0.974910394265233	1088.0	1109.0	0.9810640216411182	1088	21	0.018935978358881875	1088.0	21.0	0.018935978358881875
DHUCU:Casjensviridae	147	146	147	0.9931972789115646	146.0	147.0	0.9931972789115646	146	1	0.006802721088435374	146.0	1.0	0.006802721088435374
DHUCU:Chaseviridae	45	45	45	1.0	45.0	45.0	1.0	45	0	0.0	45.0	0.0	0.0
DHUCU:Chimalliviridae	99	0	99	0.0	0.0	99.0	0.0	0	99	1.0	0.0	99.0	1.0
DHUCU:Demerecviridae	300	295	300	0.9833333333333333	295.0	300.0	0.9833333333333333	295	5	0.016666666666666666	295.0	5.0	0.016666666666666666
DHUCU:Drexlerviridae	339	339	339	1.0	339.0	339.0	1.0	339	0	0.0	339.0	0.0	0.0
DHUCU:Duneviridae	18	18	18	1.0	18.0	18.0	1.0	18	0	0.0	18.0	0.0	0.0
DHUCU:Fervensviridae	3	0	3	0.0	0.0	3.0	0.0	0	3	1.0	0.0	3.0	1.0
DHUCU:Forsetiviridae	6	6	6	1.0	6.0	6.0	1.0	6	0	0.0	6.0	0.0	0.0
DHUCU:Fredfastierviridae	9	0	7	0.0	0.0	7.0	0.0	0	7	1.0	0.0	7.0	1.0
DHUCU:Grimontviridae	30	0	30	0.0	0.0	30.0	0.0	0	30	1.0	0.0	30.0	1.0
DHUCU:Guelinviridae	30	28	30	0.9333333333333333	28.0	30.0	0.9333333333333333	28	2	0.06666666666666667	28.0	2.0	0.06666666666666667
DHUCU:Helgolandviridae	3	3	3	1.0	3.0	3.0	1.0	3	0	0.0	3.0	0.0	0.0
DHUCU:Herelleviridae	345	343	345	0.9942028985507246	343.0	345.0	0.9942028985507246	343	2	0.005797101449275362	343.0	2.0	0.005797101449275362
DHUCU:Kleczkowskaviridae	6	0	6	0.0	0.0	6.0	0.0	0	6	1.0	0.0	6.0	1.0
DHUCU:Kyanoviridae	201	192	201	0.9552238805970149	192.0	201.0	0.9552238805970149	192	9	0.04477611940298507	192.0	9.0	0.04477611940298507
DHUCU:Madisaviridae	3	3	3	1.0	3.0	3.0	1.0	3	0	0.0	3.0	0.0	0.0
DHUCU:Madridviridae	6	0	6	0.0	0.0	6.0	0.0	0	6	1.0	0.0	6.0	1.0
DHUCU:Mesyanzhinovviridae	60	49	60	0.8166666666666667	49.0	60.0	0.8166666666666667	49	11	0.18333333333333332	49.0	11.0	0.18333333333333332
DHUCU:Molycolviridae	6	6	6	1.0	6.0	6.0	1.0	6	0	0.0	6.0	0.0	0.0
DHUCU:Naomviridae	3	3	3	1.0	3.0	3.0	1.0	3	0	0.0	3.0	0.0	0.0
DHUCU:Orlajensenviridae	33	0	33	0.0	0.0	33.0	0.0	0	33	1.0	0.0	33.0	1.0
DHUCU:Pachyviridae	15	15	15	1.0	15.0	15.0	1.0	15	0	0.0	15.0	0.0	0.0
DHUCU:Peduoviridae	381	350	365	0.9186351706036745	350.0	365.0	0.958904109589041	350	15	0.0410958904109589	350.0	15.0	0.0410958904109589
DHUCU:Pervagoviridae	12	9	9	0.75	9.0	9.0	1.0	9	0	0.0	9.0	0.0	0.0
DHUCU:Pootjesviridae	33	3	33	0.09090909090909091	3.0	33.0	0.09090909090909091	3	30	0.9090909090909091	3.0	30.0	0.9090909090909091
DHUCU:Pungoviridae	3	3	3	1.0	3.0	3.0	1.0	3	0	0.0	3.0	0.0	0.0
DHUCU:Rountreeviridae	114	114	114	1.0	114.0	114.0	1.0	114	0	0.0	114.0	0.0	0.0
DHUCU:Saffermanviridae	12	0	12	0.0	0.0	12.0	0.0	0	12	1.0	0.0	12.0	1.0
DHUCU:Salasmaviridae	93	93	93	1.0	93.0	93.0	1.0	93	0	0.0	93.0	0.0	0.0
DHUCU:Saparoviridae	6	6	6	1.0	6.0	6.0	1.0	6	0	0.0	6.0	0.0	0.0
DHUCU:Schitoviridae	318	311	318	0.9779874213836478	311.0	318.0	0.9779874213836478	311	7	0.0220125786163522	311.0	7.0	0.0220125786163522
DHUCU:Speroviridae	3	0	0	0.0				0	0
DHUCU:Stanwilliamsviridae	84	3	82	0.03571428571428571	3.0	82.0	0.036585365853658534	3	79	0.9634146341463414	3.0	79.0	0.9634146341463414
DHUCU:Straboviridae	624	612	624	0.9807692307692307	612.0	624.0	0.9807692307692307	612	12	0.019230769230769232	612.0	12.0	0.019230769230769232
DHUCU:Suolaviridae	3	3	3	1.0	3.0	3.0	1.0	3	0	0.0	3.0	0.0	0.0
DHUCU:Undefined	7539	518	7021	0.06870937790157845	0.0	7021.0	0.0	518	7021	0.9312906220984215	0.0	7021.0	1.0
DHUCU:Verdandiviridae	9	0	0	0.0				0	0
DHUCU:Vertoviridae	15	14	14	0.9333333333333333	14.0	14.0	1.0	14	0	0.0	14.0	0.0	0.0
DHUCU:Vilmaviridae	81	81	81	1.0	81.0	81.0	1.0	81	0	0.0	81.0	0.0	0.0
DHUCU:Winoviridae	9	9	9	1.0	9.0	9.0	1.0	9	0	0.0	9.0	0.0	0.0
DHUCU:Zierdtviridae	78	78	78	1.0	78.0	78.0	1.0	78	0	0.0	78.0	0.0	0.0
DHUCU:Zobellviridae	39	35	36	0.8974358974358975	35.0	36.0	0.9722222222222222	35	1	0.027777777777777776	35.0	1.0	0.027777777777777776
MLHFT:Inoviridae	207	144	145	0.6956521739130435	144.0	145.0	0.993103448275862	144	1	0.006896551724137931	144.0	1.0	0.006896551724137931
MLHFT:Paulinoviridae	6	2	3	0.3333333333333333	2.0	3.0	0.6666666666666666	2	1	0.3333333333333333	2.0	1.0	0.3333333333333333
MLHFT:Plectroviridae	18	10	10	0.5555555555555556	10.0	10.0	1.0	10	0	0.0	10.0	0.0	0.0
MLHFT:Undefined	150	134	16	0.8933333333333333	0.0	16.0	0.0	134	16	0.10666666666666667	0.0	16.0	1.0
MSCAB:Bacilladnaviridae	66	0	0	0.0				0	0
MSCAC:Circoviridae	444	0	0	0.0				0	0
MSCAC:Smacoviridae	249	0	0	0.0				0	0
MSCAC:Vilyaviridae	54	0	8	0.0	0.0	8.0	0.0	0	8	1.0	0.0	8.0	1.0
MSCAM:Amesuviridae	6	0	0	0.0				0	0
MSCAM:Nanoviridae	555	0	0	0.0				0	0
MSCAR:Naryaviridae	15	0	0	0.0				0	0
MSCAR:Nenyaviridae	18	0	0	0.0				0	0
MSCAR:Redondoviridae	78	0	0	0.0				0	0
MSCMP:Bidnaviridae	6	0	0	0.0				0	0
MSCPS:Polyomaviridae	351	0	0	0.0				0	0
MSCPZ:Papillomaviridae	1029	0	0	0.0				0	0
MSCQP:Parvoviridae	525	0	0	0.0				0	0
MSCRG:Geminiviridae	2814	0	0	0.0				0	0
MSCRG:Genomoviridae	717	0	0	0.0				0	0
MSCUU:Undefined	150	149	1	0.9933333333333333	0.0	1.0	0.0	149	1	0.006666666666666667	0.0	1.0	1.0
MSPMP:Microviridae	210	97	97	0.46190476190476193	97.0	97.0	1.0	97	0	0.0	97.0	0.0	0.0
MTSHH:Pleolipoviridae	48	42	42	0.875	42.0	42.0	1.0	42	0	0.0	42.0	0.0	0.0
MTSHU:Undefined	150	136	14	0.9066666666666666	0.0	14.0	0.0	136	14	0.09333333333333334	0.0	14.0	1.0
RODCG:Alternaviridae	51	0	0	0.0				0	0
RODCG:Botybirnaviridae	6	0	0	0.0				0	0
RODCG:Chrysoviridae	471	0	0	0.0				0	0
RODCG:Giardiaviridae	3	0	0	0.0				0	0
RODCG:Megabirnaviridae	6	0	0	0.0				0	0
RODCG:Monocitiviridae	3	0	0	0.0				0	0
RODCG:Orthototiviridae	18	0	0	0.0				0	0
RODCG:Pseudototiviridae	60	0	0	0.0				0	0
RODCG:Quadriviridae	27	0	0	0.0				0	0
RODRR:Sedoreoviridae	1266	0	0	0.0				0	0
RODRR:Spinareoviridae	1518	0	0	0.0				0	0
RODVM:Cystoviridae	63	0	0	0.0				0	0
ROKAH:Alphatetraviridae	18	0	0	0.0				0	0
ROKAH:Benyviridae	39	0	0	0.0				0	0
ROKAH:Hepeviridae	72	0	0	0.0				0	0
ROKAH:Matonaviridae	12	0	0	0.0				0	0
ROKAM:Bromoviridae	348	0	0	0.0				0	0
ROKAM:Closteroviridae	204	0	0	0.0				0	0
ROKAM:Endornaviridae	93	0	0	0.0				0	0
ROKAM:Kitaviridae	87	0	0	0.0				0	0
ROKAM:Mayoviridae	24	0	0	0.0				0	0
ROKAM:Togaviridae	162	0	0	0.0				0	0
ROKAM:Virgaviridae	246	0	0	0.0				0	0
ROKAT:Alphaflexiviridae	198	0	0	0.0				0	0
ROKAT:Betaflexiviridae	411	0	0	0.0				0	0
ROKAT:Deltaflexiviridae	9	0	0	0.0				0	0
ROKAT:Gammaflexiviridae	12	0	0	0.0				0	0
ROKAT:Tymoviridae	120	0	0	0.0				0	0
ROKFA:Flaviviridae	441	0	0	0.0				0	0
ROKMN:Nodaviridae	123	0	0	0.0				0	0
ROKMN:Sinhaliviridae	6	0	0	0.0				0	0
ROKTT:Carmotetraviridae	3	0	0	0.0				0	0
ROKTT:Tombusviridae	291	0	0	0.0				0	0
ROLAW:Narnaviridae	6	0	0	0.0				0	0
ROLHC:Mitoviridae	315	0	0	0.0				0	0
ROLLN:Atkinsviridae	273	0	0	0.0				0	0
ROLLN:Duinviridae	18	1	1	0.05555555555555555	1.0	1.0	1.0	1	0	0.0	1.0	0.0	0.0
ROLLN:Fiersviridae	867	20	20	0.02306805074971165	20.0	20.0	1.0	20	0	0.0	20.0	0.0	0.0
ROLLN:Solspiviridae	81	0	0	0.0				0	0
ROLLT:Blumeviridae	87	0	0	0.0				0	0
ROLLT:Steitzviridae	1167	0	0	0.0				0	0
ROLLU:Undefined	9	8	1	0.8888888888888888	0.0	1.0	0.0	8	1	0.1111111111111111	0.0	1.0	1.0
ROLMO:Botourmiaviridae	525	0	0	0.0				0	0
RONBE:Cruliviridae	27	0	0	0.0				0	0
RONBE:Fimoviridae	507	0	0	0.0				0	0
RONBE:Hantaviridae	549	0	0	0.0				0	0
RONBE:Peribunyaviridae	1722	0	0	0.0				0	0
RONBE:Phasmaviridae	180	0	0	0.0				0	0
RONBE:Tospoviridae	219	0	0	0.0				0	0
RONBE:Tulasviridae	3	0	0	0.0				0	0
RONBH:Arenaviridae	456	0	0	0.0				0	0
RONBH:Leishbuviridae	9	0	0	0.0				0	0
RONBH:Mypoviridae	9	0	0	0.0				0	0
RONBH:Nairoviridae	513	0	0	0.0				0	0
RONBH:Phenuiviridae	1500	0	0	0.0				0	0
RONBH:Wupedeviridae	9	0	0	0.0				0	0
RONCM:Qinviridae	48	0	0	0.0				0	0
RONIA:Amnoonviridae	30	0	0	0.0				0	0
RONIA:Orthomyxoviridae	276	0	0	0.0				0	0
RONMJ:Aliusviridae	36	0	0	0.0				0	0
RONMJ:Chuviridae	153	0	0	0.0				0	0
RONMJ:Crepuscuviridae	3	0	0	0.0				0	0
RONMJ:Myriaviridae	3	0	0	0.0				0	0
RONMJ:Natareviridae	3	0	0	0.0				0	0
RONMM:Artoviridae	27	0	0	0.0				0	0
RONMM:Bornaviridae	63	0	0	0.0				0	0
RONMM:Filoviridae	48	0	0	0.0				0	0
RONMM:Lispiviridae	90	0	0	0.0				0	0
RONMM:Mymonaviridae	189	0	0	0.0				0	0
RONMM:Nyamiviridae	69	0	0	0.0				0	0
RONMM:Paramyxoviridae	249	0	0	0.0				0	0
RONMM:Pneumoviridae	15	0	0	0.0				0	0
RONMM:Rhabdoviridae	969	0	0	0.0				0	0
RONMM:Sunviridae	3	0	0	0.0				0	0
RONMM:Xinmoviridae	42	0	0	0.0				0	0
RONMN:Aspiviridae	51	0	0	0.0				0	0
RONYG:Yueviridae	12	0	0	0.0				0	0
ROPDD:Amalgaviridae	33	0	0	0.0				0	0
ROPDD:Curvulaviridae	12	0	0	0.0				0	0
ROPDD:Fusariviridae	102	0	0	0.0				0	0
ROPDD:Hypoviridae	129	0	0	0.0				0	0
ROPDD:Partitiviridae	399	0	0	0.0				0	0
ROPDD:Picobirnaviridae	24	0	0	0.0				0	0
ROPPN:Abyssoviridae	3	0	0	0.0				0	0
ROPPN:Arteriviridae	69	0	0	0.0				0	0
ROPPN:Coronaviridae	156	0	0	0.0				0	0
ROPPN:Cremegaviridae	6	0	0	0.0				0	0
ROPPN:Euroniviridae	9	0	0	0.0				0	0
ROPPN:Gresnaviridae	3	0	0	0.0				0	0
ROPPN:Medioniviridae	6	0	0	0.0				0	0
ROPPN:Mesoniviridae	42	0	0	0.0				0	0
ROPPN:Mononiviridae	3	0	0	0.0				0	0
ROPPN:Nanghoshaviridae	3	0	0	0.0				0	0
ROPPN:Nanhypoviridae	3	0	0	0.0				0	0
ROPPN:Olifoviridae	3	0	0	0.0				0	0
ROPPN:Roniviridae	12	0	0	0.0				0	0
ROPPN:Tobaniviridae	63	0	0	0.0				0	0
ROPPP:Caliciviridae	81	0	0	0.0				0	0
ROPPP:Dicistroviridae	48	0	0	0.0				0	0
ROPPP:Iflaviridae	45	0	0	0.0				0	0
ROPPP:Marnaviridae	60	0	0	0.0				0	0
ROPPP:Noraviridae	3	0	0	0.0				0	0
ROPPP:Picornaviridae	1893	0	0	0.0				0	0
ROPPP:Polycipiviridae	39	0	0	0.0				0	0
ROPPP:Secoviridae	525	0	0	0.0				0	0
ROPPP:Solinviviridae	6	0	0	0.0				0	0
ROPPS:Alvernaviridae	3	0	0	0.0				0	0
ROPPS:Barnaviridae	3	0	0	0.0				0	0
ROPPS:Solemoviridae	180	0	0	0.0				0	0
ROPSP:Potyviridae	810	0	0	0.0				0	0
ROPSS:Astroviridae	66	0	0	0.0				0	0
ROPUU:Hadakaviridae	63	0	0	0.0				0	0
ROPUY:Yadokariviridae	39	0	0	0.0				0	0
ROUUU:Birnaviridae	99	0	0	0.0				0	0
ROUUU:Permutotetraviridae	3	0	0	0.0				0	0
RPARB:Hepadnaviridae	123	0	0	0.0				0	0
RPARO:Belpaoviridae	33	0	0	0.0				0	0
RPARO:Caulimoviridae	294	0	0	0.0				0	0
RPARO:Metaviridae	93	0	0	0.0				0	0
RPARO:Pseudoviridae	99	0	0	0.0				0	0
RPARO:Retroviridae	189	0	0	0.0				0	0
RUUUU:Kolmioviridae	45	0	0	0.0				0	0
RUUUU:Polymycoviridae	204	0	0	0.0				0	0
RUUUU:Sarthroviridae	24	0	0	0.0				0	0
RUUUU:Undefined	18	18	0	1.0				18	0	0.0
UUUNL:Baculoviridae	309	0	0	0.0				0	0
UUUNL:Hytrosaviridae	6	0	0	0.0				0	0
UUUNL:Nudiviridae	42	0	0	0.0				0	0
UUUNU:Nimaviridae	39	0	0	0.0				0	0
UUUNU:Undefined	9	9	0	1.0				9	0	0.0
UUUUU:Alphasatellitidae	255	0	0	0.0				0	0
UUUUU:Ampullaviridae	9	9	9	1.0	9.0	9.0	1.0	9	0	0.0	9.0	0.0	0.0
UUUUU:Anelloviridae	468	0	0	0.0				0	0
UUUUU:Avsunviroidae	15	0	0	0.0				0	0
UUUUU:Bartogtaviriformidae	3	0	3	0.0	0.0	3.0	0.0	0	3	1.0	0.0	3.0	1.0
UUUUU:Bicaudaviridae	3	3	3	1.0	3.0	3.0	1.0	3	0	0.0	3.0	0.0	0.0
UUUUU:Brachygtaviriformidae	3	0	3	0.0	0.0	3.0	0.0	0	3	1.0	0.0	3.0	1.0
UUUUU:Clavaviridae	3	0	0	0.0				0	0
UUUUU:Fuselloviridae	177	27	27	0.15254237288135594	27.0	27.0	1.0	27	0	0.0	27.0	0.0	0.0
UUUUU:Globuloviridae	12	12	12	1.0	12.0	12.0	1.0	12	0	0.0	12.0	0.0	0.0
UUUUU:Guttaviridae	3	3	3	1.0	3.0	3.0	1.0	3	0	0.0	3.0	0.0	0.0
UUUUU:Halspiviridae	3	3	3	1.0	3.0	3.0	1.0	3	0	0.0	3.0	0.0	0.0
UUUUU:Itzamnaviridae	6	0	0	0.0				0	0
UUUUU:Ovaliviridae	3	0	0	0.0				0	0
UUUUU:Plasmaviridae	3	2	2	0.6666666666666666	2.0	2.0	1.0	2	0	0.0	2.0	0.0	0.0
UUUUU:Polydnaviriformidae	690	0	0	0.0				0	0
UUUUU:Portogloboviridae	6	0	0	0.0				0	0
UUUUU:Pospiviroidae	117	0	0	0.0				0	0
UUUUU:Rhodogtaviriformidae	12	0	12	0.0	0.0	12.0	0.0	0	12	1.0	0.0	12.0	1.0
UUUUU:Spiraviridae	3	3	3	1.0	3.0	3.0	1.0	3	0	0.0	3.0	0.0	0.0
UUUUU:Thaspiviridae	9	0	0	0.0				0	0
UUUUU:Tolecusatellitidae	393	0	0	0.0				0	0
UUUUU:Undefined	3	3	0	1.0				3	0	0.0
VBNMA:Phycodnaviridae	36	0	0	0.0				0	0
VBNMI:Allomimiviridae	6	0	0	0.0				0	0
VBNMI:Mesomimiviridae	9	0	0	0.0				0	0
VBNMI:Mimiviridae	42	0	0	0.0				0	0
VBNMI:Schizomimiviridae	6	0	0	0.0				0	0
VBNMP:Ascoviridae	15	0	0	0.0				0	0
VBNMP:Iridoviridae	162	0	0	0.0				0	0
VBNMP:Marseilleviridae	9	0	0	0.0				0	0
VBNMU:Mamonoviridae	6	0	0	0.0				0	0
VBNPA:Asfarviridae	60	0	0	0.0				0	0
VBNPC:Poxviridae	168	0	0	0.0				0	0
VBPAL:Finnlakeviridae	36	0	0	0.0				0	0
VBPML:Maviroviridae	3	0	0	0.0				0	0
VBPML:Undefined	150	148	2	0.9866666666666667	0.0	2.0	0.0	148	2	0.013333333333333334	0.0	2.0	1.0
VBPMM:Sputniviroviridae	6	0	0	0.0				0	0
VBPPO:Adintoviridae	6	0	0	0.0				0	0
VBPPU:Undefined	150	150	0	1.0				150	0	0.0
VBPTA:Skuldviridae	6	0	0	0.0				0	0
VBPTB:Turriviridae	6	6	6	1.0	6.0	6.0	1.0	6	0	0.0	6.0	0.0	0.0
VBPTC:Chaacviridae	9	0	0	0.0				0	0
VBPTK:Tectiviridae	36	36	36	1.0	36.0	36.0	1.0	36	0	0.0	36.0	0.0	0.0
VBPTR:Adenoviridae	609	0	142	0.0	0.0	142.0	0.0	0	142	1.0	0.0	142.0	1.0
VBPTU:Autolykiviridae	15	0	0	0.0				0	0
VBPTV:Corticoviridae	6	6	6	1.0	6.0	6.0	1.0	6	0	0.0	6.0	0.0	0.0
VBPUU:Undefined	150	150	0	1.0				150	0	0.0
VBUUU:Yaraviridae	3	0	0	0.0				0	0
VHDLH:Matsushitaviridae	6	0	6	0.0	0.0	6.0	0.0	0	6	1.0	0.0	6.0	1.0
VHDLH:Simuloviridae	9	9	9	1.0	9.0	9.0	1.0	9	0	0.0	9.0	0.0	0.0
VHDLH:Sphaerolipoviridae	12	12	12	1.0	12.0	12.0	1.0	12	0	0.0	12.0	0.0	0.0
VHDLU:Undefined	165	143	22	0.8666666666666667	0.0	22.0	0.0	143	22	0.13333333333333333	0.0	22.0	1.0
VUUUU:Undefined	150	136	14	0.9066666666666666	0.0	14.0	0.0	136	14	0.09333333333333334	0.0	14.0	1.0
