## Supplementary data 3 for "First community challenge for automated virus taxonomy": Team11-Sub1_lineage.csv

LineageFamily	n_sequences	n_correct_fixed	n_attempted	accuracy_Family_fixed	n_correct_attempted	n_attempted_check	accuracy_Family_attempted	n_TP_fixed	n_FP_fixed	FDR_Family_fixed	n_TP_attempted	n_FP_attempted	FDR_Family_attempted
AZTTL:Lipothrixviridae	30	29	30	0.9666666666666667	29.0	30.0	0.9666666666666667	29	0	0.0	29.0	0.0	0.0
AZTTL:Rudiviridae	51	47	51	0.9215686274509803	47.0	51.0	0.9215686274509803	47	0	0.0	47.0	0.0	0.0
AZTTL:Ungulaviridae	3	3	3	1.0	3.0	3.0	1.0	3	0	0.0	3.0	0.0	0.0
AZTTM:Ahmunviridae	3	0	0	0.0				0	0
AZTTP:Tristromaviridae	9	9	9	1.0	9.0	9.0	1.0	9	0	0.0	9.0	0.0	0.0
AZTTU:Undefined	9	9	0	1.0				9	0	0.0
DHPHH:Alloherpesviridae	39	0	0	0.0				0	0
DHPHH:Malacoherpesviridae	6	0	0	0.0				0	0
DHPHH:Orthoherpesviridae	354	0	2	0.0	0.0	2.0	0.0	0	0		0.0	0.0
DHUCA:Undefined	3	3	2	1.0	2.0	2.0	1.0	3	0	0.0	0.0	0.0
DHUCC:Crevaviridae	12	12	12	1.0	12.0	12.0	1.0	12	0	0.0	12.0	0.0	0.0
DHUCC:Intestiviridae	54	40	54	0.7407407407407407	40.0	54.0	0.7407407407407407	40	0	0.0	40.0	0.0	0.0
DHUCC:Steigviridae	45	42	45	0.9333333333333333	42.0	45.0	0.9333333333333333	42	0	0.0	42.0	0.0	0.0
DHUCC:Suoliviridae	108	59	108	0.5462962962962963	59.0	108.0	0.5462962962962963	59	0	0.0	59.0	0.0	0.0
DHUCC:Undefined	6	6	6	1.0	6.0	6.0	1.0	6	0	0.0	0.0	0.0
DHUCJ:Yangangviridae	9	0	9	0.0	0.0	9.0	0.0	0	0		0.0	0.0
DHUCJ:Yanlukaviridae	3	0	3	0.0	0.0	3.0	0.0	0	0		0.0	0.0
DHUCK:Graaviviridae	6	6	6	1.0	6.0	6.0	1.0	6	0	0.0	6.0	0.0	0.0
DHUCK:Haloferuviridae	9	9	9	1.0	9.0	9.0	1.0	9	0	0.0	9.0	0.0	0.0
DHUCK:Pyrstoviridae	3	3	3	1.0	3.0	3.0	1.0	3	0	0.0	3.0	0.0	0.0
DHUCK:Shortaselviridae	3	3	3	1.0	3.0	3.0	1.0	3	0	0.0	3.0	0.0	0.0
DHUCM:Anaerodiviridae	3	3	3	1.0	3.0	3.0	1.0	3	0	0.0	3.0	0.0	0.0
DHUCM:Aoguangviridae	3	0	0	0.0				0	0
DHUCM:Leisingerviridae	3	3	3	1.0	3.0	3.0	1.0	3	0	0.0	3.0	0.0	0.0
DHUCN:Ahpuchviridae	3	0	0	0.0				0	0
DHUCN:Ekchuahviridae	6	0	0	0.0				0	0
DHUCT:Druskaviridae	6	6	6	1.0	6.0	6.0	1.0	6	0	0.0	6.0	0.0	0.0
DHUCT:Hafunaviridae	30	30	30	1.0	30.0	30.0	1.0	30	0	0.0	30.0	0.0	0.0
DHUCT:Halomagnusviridae	6	5	6	0.8333333333333334	5.0	6.0	0.8333333333333334	5	0	0.0	5.0	0.0	0.0
DHUCT:Soleiviridae	3	3	3	1.0	3.0	3.0	1.0	3	0	0.0	3.0	0.0	0.0
DHUCU:Ackermannviridae	189	57	57	0.30158730158730157	57.0	57.0	1.0	57	0	0.0	57.0	0.0	0.0
DHUCU:Aggregaviridae	3	3	3	1.0	3.0	3.0	1.0	3	0	0.0	3.0	0.0	0.0
DHUCU:Aliceevansviridae	378	150	326	0.3968253968253968	150.0	326.0	0.4601226993865031	150	0	0.0	150.0	0.0	0.0
DHUCU:Arenbergviridae	3	0	0	0.0				0	0
DHUCU:Assiduviridae	9	8	9	0.8888888888888888	8.0	9.0	0.8888888888888888	8	0	0.0	8.0	0.0	0.0
DHUCU:Autographiviridae	1116	222	420	0.1989247311827957	222.0	420.0	0.5285714285714286	222	0	0.0	222.0	0.0	0.0
DHUCU:Casjensviridae	147	115	144	0.782312925170068	115.0	144.0	0.7986111111111112	115	0	0.0	115.0	0.0	0.0
DHUCU:Chaseviridae	45	37	45	0.8222222222222222	37.0	45.0	0.8222222222222222	37	0	0.0	37.0	0.0	0.0
DHUCU:Chimalliviridae	99	0	99	0.0	0.0	99.0	0.0	0	0		0.0	0.0
DHUCU:Demerecviridae	300	137	286	0.45666666666666667	137.0	286.0	0.479020979020979	137	0	0.0	137.0	0.0	0.0
DHUCU:Drexlerviridae	339	130	130	0.3834808259587021	130.0	130.0	1.0	130	0	0.0	130.0	0.0	0.0
DHUCU:Duneviridae	18	18	18	1.0	18.0	18.0	1.0	18	0	0.0	18.0	0.0	0.0
DHUCU:Fervensviridae	3	3	3	1.0	3.0	3.0	1.0	3	0	0.0	3.0	0.0	0.0
DHUCU:Forsetiviridae	6	6	6	1.0	6.0	6.0	1.0	6	0	0.0	6.0	0.0	0.0
DHUCU:Fredfastierviridae	9	6	9	0.6666666666666666	6.0	9.0	0.6666666666666666	6	0	0.0	6.0	0.0	0.0
DHUCU:Grimontviridae	30	10	29	0.3333333333333333	10.0	29.0	0.3448275862068966	10	0	0.0	10.0	0.0	0.0
DHUCU:Guelinviridae	30	30	30	1.0	30.0	30.0	1.0	30	0	0.0	30.0	0.0	0.0
DHUCU:Helgolandviridae	3	3	3	1.0	3.0	3.0	1.0	3	0	0.0	3.0	0.0	0.0
DHUCU:Herelleviridae	345	159	318	0.4608695652173913	159.0	318.0	0.5	159	0	0.0	159.0	0.0	0.0
DHUCU:Kleczkowskaviridae	6	0	0	0.0				0	0
DHUCU:Kyanoviridae	201	105	139	0.5223880597014925	105.0	139.0	0.7553956834532374	105	0	0.0	105.0	0.0	0.0
DHUCU:Madisaviridae	3	3	3	1.0	3.0	3.0	1.0	3	0	0.0	3.0	0.0	0.0
DHUCU:Madridviridae	6	0	6	0.0	0.0	6.0	0.0	0	6	1.0	0.0	6.0	1.0
DHUCU:Mesyanzhinovviridae	60	13	60	0.21666666666666667	13.0	60.0	0.21666666666666667	13	0	0.0	13.0	0.0	0.0
DHUCU:Molycolviridae	6	6	6	1.0	6.0	6.0	1.0	6	0	0.0	6.0	0.0	0.0
DHUCU:Naomviridae	3	0	0	0.0				0	0
DHUCU:Orlajensenviridae	33	33	33	1.0	33.0	33.0	1.0	33	0	0.0	33.0	0.0	0.0
DHUCU:Pachyviridae	15	7	12	0.4666666666666667	7.0	12.0	0.5833333333333334	7	0	0.0	7.0	0.0	0.0
DHUCU:Peduoviridae	381	178	365	0.4671916010498688	178.0	365.0	0.4876712328767123	178	0	0.0	178.0	0.0	0.0
DHUCU:Pervagoviridae	12	6	12	0.5	6.0	12.0	0.5	6	0	0.0	6.0	0.0	0.0
DHUCU:Pootjesviridae	33	8	8	0.24242424242424243	8.0	8.0	1.0	8	0	0.0	8.0	0.0	0.0
DHUCU:Pungoviridae	3	0	3	0.0	0.0	3.0	0.0	0	0		0.0	0.0
DHUCU:Rountreeviridae	114	114	114	1.0	114.0	114.0	1.0	114	0	0.0	114.0	0.0	0.0
DHUCU:Saffermanviridae	12	12	12	1.0	12.0	12.0	1.0	12	0	0.0	12.0	0.0	0.0
DHUCU:Salasmaviridae	93	89	93	0.956989247311828	89.0	93.0	0.956989247311828	89	0	0.0	89.0	0.0	0.0
DHUCU:Saparoviridae	6	6	6	1.0	6.0	6.0	1.0	6	0	0.0	6.0	0.0	0.0
DHUCU:Schitoviridae	318	114	318	0.3584905660377358	114.0	318.0	0.3584905660377358	114	0	0.0	114.0	0.0	0.0
DHUCU:Speroviridae	3	0	0	0.0				0	0
DHUCU:Stanwilliamsviridae	84	29	31	0.34523809523809523	29.0	31.0	0.9354838709677419	29	0	0.0	29.0	0.0	0.0
DHUCU:Straboviridae	624	298	298	0.4775641025641026	298.0	298.0	1.0	298	0	0.0	298.0	0.0	0.0
DHUCU:Suolaviridae	3	3	3	1.0	3.0	3.0	1.0	3	0	0.0	3.0	0.0	0.0
DHUCU:Undefined	7539	7484	6244	0.9927046027324579	6189.0	6244.0	0.9911915438821268	7484	55	0.007295397267542115	0.0	55.0	1.0
DHUCU:Verdandiviridae	9	0	0	0.0				0	0
DHUCU:Vertoviridae	15	14	15	0.9333333333333333	14.0	15.0	0.9333333333333333	14	0	0.0	14.0	0.0	0.0
DHUCU:Vilmaviridae	81	32	58	0.3950617283950617	32.0	58.0	0.5517241379310345	32	0	0.0	32.0	0.0	0.0
DHUCU:Winoviridae	9	9	9	1.0	9.0	9.0	1.0	9	0	0.0	9.0	0.0	0.0
DHUCU:Zierdtviridae	78	78	78	1.0	78.0	78.0	1.0	78	0	0.0	78.0	0.0	0.0
DHUCU:Zobellviridae	39	34	39	0.8717948717948718	34.0	39.0	0.8717948717948718	34	0	0.0	34.0	0.0	0.0
MLHFT:Inoviridae	207	138	206	0.6666666666666666	138.0	206.0	0.6699029126213593	138	0	0.0	138.0	0.0	0.0
MLHFT:Paulinoviridae	6	4	6	0.6666666666666666	4.0	6.0	0.6666666666666666	4	0	0.0	4.0	0.0	0.0
MLHFT:Plectroviridae	18	15	17	0.8333333333333334	15.0	17.0	0.8823529411764706	15	0	0.0	15.0	0.0	0.0
MLHFT:Undefined	150	135	50	0.9	35.0	50.0	0.7	135	15	0.1	0.0	15.0	1.0
MSCAB:Bacilladnaviridae	66	0	0	0.0				0	0
MSCAC:Circoviridae	444	0	0	0.0				0	0
MSCAC:Smacoviridae	249	0	0	0.0				0	0
MSCAC:Vilyaviridae	54	0	0	0.0				0	0
MSCAM:Amesuviridae	6	0	0	0.0				0	0
MSCAM:Nanoviridae	555	0	0	0.0				0	0
MSCAR:Naryaviridae	15	0	0	0.0				0	0
MSCAR:Nenyaviridae	18	0	0	0.0				0	0
MSCAR:Redondoviridae	78	0	0	0.0				0	0
MSCMP:Bidnaviridae	6	0	0	0.0				0	0
MSCPS:Polyomaviridae	351	0	0	0.0				0	0
MSCPZ:Papillomaviridae	1029	0	0	0.0				0	0
MSCQP:Parvoviridae	525	0	0	0.0				0	0
MSCRG:Geminiviridae	2814	0	0	0.0				0	0
MSCRG:Genomoviridae	717	0	0	0.0				0	0
MSCUU:Undefined	150	150	0	1.0				150	0	0.0
MSPMP:Microviridae	210	99	180	0.4714285714285714	99.0	180.0	0.55	99	0	0.0	99.0	0.0	0.0
MTSHH:Pleolipoviridae	48	40	47	0.8333333333333334	40.0	47.0	0.851063829787234	40	0	0.0	40.0	0.0	0.0
MTSHU:Undefined	150	147	30	0.98	27.0	30.0	0.9	147	3	0.02	0.0	3.0	1.0
RODCG:Alternaviridae	51	0	0	0.0				0	0
RODCG:Botybirnaviridae	6	0	0	0.0				0	0
RODCG:Chrysoviridae	471	0	0	0.0				0	0
RODCG:Giardiaviridae	3	0	0	0.0				0	0
RODCG:Megabirnaviridae	6	0	0	0.0				0	0
RODCG:Monocitiviridae	3	0	0	0.0				0	0
RODCG:Orthototiviridae	18	0	0	0.0				0	0
RODCG:Pseudototiviridae	60	0	0	0.0				0	0
RODCG:Quadriviridae	27	0	0	0.0				0	0
RODRR:Sedoreoviridae	1266	0	0	0.0				0	0
RODRR:Spinareoviridae	1518	0	0	0.0				0	0
RODVM:Cystoviridae	63	0	0	0.0				0	0
ROKAH:Alphatetraviridae	18	0	0	0.0				0	0
ROKAH:Benyviridae	39	0	0	0.0				0	0
ROKAH:Hepeviridae	72	0	0	0.0				0	0
ROKAH:Matonaviridae	12	0	0	0.0				0	0
ROKAM:Bromoviridae	348	0	0	0.0				0	0
ROKAM:Closteroviridae	204	0	0	0.0				0	0
ROKAM:Endornaviridae	93	0	0	0.0				0	0
ROKAM:Kitaviridae	87	0	0	0.0				0	0
ROKAM:Mayoviridae	24	0	0	0.0				0	0
ROKAM:Togaviridae	162	0	0	0.0				0	0
ROKAM:Virgaviridae	246	0	0	0.0				0	0
ROKAT:Alphaflexiviridae	198	0	0	0.0				0	0
ROKAT:Betaflexiviridae	411	0	0	0.0				0	0
ROKAT:Deltaflexiviridae	9	0	0	0.0				0	0
ROKAT:Gammaflexiviridae	12	0	0	0.0				0	0
ROKAT:Tymoviridae	120	0	0	0.0				0	0
ROKFA:Flaviviridae	441	0	0	0.0				0	0
ROKMN:Nodaviridae	123	0	0	0.0				0	0
ROKMN:Sinhaliviridae	6	0	0	0.0				0	0
ROKTT:Carmotetraviridae	3	0	0	0.0				0	0
ROKTT:Tombusviridae	291	0	0	0.0				0	0
ROLAW:Narnaviridae	6	0	0	0.0				0	0
ROLHC:Mitoviridae	315	0	0	0.0				0	0
ROLLN:Atkinsviridae	273	0	0	0.0				0	0
ROLLN:Duinviridae	18	0	0	0.0				0	0
ROLLN:Fiersviridae	867	0	0	0.0				0	0
ROLLN:Solspiviridae	81	0	0	0.0				0	0
ROLLT:Blumeviridae	87	0	0	0.0				0	0
ROLLT:Steitzviridae	1167	0	0	0.0				0	0
ROLLU:Undefined	9	9	0	1.0				9	0	0.0
ROLMO:Botourmiaviridae	525	0	0	0.0				0	0
RONBE:Cruliviridae	27	0	0	0.0				0	0
RONBE:Fimoviridae	507	0	0	0.0				0	0
RONBE:Hantaviridae	549	0	0	0.0				0	0
RONBE:Peribunyaviridae	1722	0	0	0.0				0	0
RONBE:Phasmaviridae	180	0	0	0.0				0	0
RONBE:Tospoviridae	219	0	0	0.0				0	0
RONBE:Tulasviridae	3	0	0	0.0				0	0
RONBH:Arenaviridae	456	0	0	0.0				0	0
RONBH:Leishbuviridae	9	0	0	0.0				0	0
RONBH:Mypoviridae	9	0	0	0.0				0	0
RONBH:Nairoviridae	513	0	0	0.0				0	0
RONBH:Phenuiviridae	1500	0	0	0.0				0	0
RONBH:Wupedeviridae	9	0	0	0.0				0	0
RONCM:Qinviridae	48	0	0	0.0				0	0
RONIA:Amnoonviridae	30	0	0	0.0				0	0
RONIA:Orthomyxoviridae	276	0	0	0.0				0	0
RONMJ:Aliusviridae	36	0	0	0.0				0	0
RONMJ:Chuviridae	153	0	0	0.0				0	0
RONMJ:Crepuscuviridae	3	0	0	0.0				0	0
RONMJ:Myriaviridae	3	0	0	0.0				0	0
RONMJ:Natareviridae	3	0	0	0.0				0	0
RONMM:Artoviridae	27	0	0	0.0				0	0
RONMM:Bornaviridae	63	0	0	0.0				0	0
RONMM:Filoviridae	48	0	0	0.0				0	0
RONMM:Lispiviridae	90	0	0	0.0				0	0
RONMM:Mymonaviridae	189	0	0	0.0				0	0
RONMM:Nyamiviridae	69	0	0	0.0				0	0
RONMM:Paramyxoviridae	249	0	0	0.0				0	0
RONMM:Pneumoviridae	15	0	0	0.0				0	0
RONMM:Rhabdoviridae	969	0	0	0.0				0	0
RONMM:Sunviridae	3	0	0	0.0				0	0
RONMM:Xinmoviridae	42	0	0	0.0				0	0
RONMN:Aspiviridae	51	0	0	0.0				0	0
RONYG:Yueviridae	12	0	0	0.0				0	0
ROPDD:Amalgaviridae	33	0	0	0.0				0	0
ROPDD:Curvulaviridae	12	0	0	0.0				0	0
ROPDD:Fusariviridae	102	0	0	0.0				0	0
ROPDD:Hypoviridae	129	0	0	0.0				0	0
ROPDD:Partitiviridae	399	0	0	0.0				0	0
ROPDD:Picobirnaviridae	24	0	0	0.0				0	0
ROPPN:Abyssoviridae	3	0	0	0.0				0	0
ROPPN:Arteriviridae	69	0	0	0.0				0	0
ROPPN:Coronaviridae	156	0	0	0.0				0	0
ROPPN:Cremegaviridae	6	0	0	0.0				0	0
ROPPN:Euroniviridae	9	0	0	0.0				0	0
ROPPN:Gresnaviridae	3	0	0	0.0				0	0
ROPPN:Medioniviridae	6	0	0	0.0				0	0
ROPPN:Mesoniviridae	42	0	0	0.0				0	0
ROPPN:Mononiviridae	3	0	0	0.0				0	0
ROPPN:Nanghoshaviridae	3	0	0	0.0				0	0
ROPPN:Nanhypoviridae	3	0	0	0.0				0	0
ROPPN:Olifoviridae	3	0	0	0.0				0	0
ROPPN:Roniviridae	12	0	0	0.0				0	0
ROPPN:Tobaniviridae	63	0	0	0.0				0	0
ROPPP:Caliciviridae	81	0	0	0.0				0	0
ROPPP:Dicistroviridae	48	0	0	0.0				0	0
ROPPP:Iflaviridae	45	0	0	0.0				0	0
ROPPP:Marnaviridae	60	0	0	0.0				0	0
ROPPP:Noraviridae	3	0	0	0.0				0	0
ROPPP:Picornaviridae	1893	0	0	0.0				0	0
ROPPP:Polycipiviridae	39	0	0	0.0				0	0
ROPPP:Secoviridae	525	0	0	0.0				0	0
ROPPP:Solinviviridae	6	0	0	0.0				0	0
ROPPS:Alvernaviridae	3	0	0	0.0				0	0
ROPPS:Barnaviridae	3	0	0	0.0				0	0
ROPPS:Solemoviridae	180	0	0	0.0				0	0
ROPSP:Potyviridae	810	0	0	0.0				0	0
ROPSS:Astroviridae	66	0	0	0.0				0	0
ROPUU:Hadakaviridae	63	0	0	0.0				0	0
ROPUY:Yadokariviridae	39	0	0	0.0				0	0
ROUUU:Birnaviridae	99	0	0	0.0				0	0
ROUUU:Permutotetraviridae	3	0	0	0.0				0	0
RPARB:Hepadnaviridae	123	0	0	0.0				0	0
RPARO:Belpaoviridae	33	0	0	0.0				0	0
RPARO:Caulimoviridae	294	0	0	0.0				0	0
RPARO:Metaviridae	93	0	0	0.0				0	0
RPARO:Pseudoviridae	99	0	0	0.0				0	0
RPARO:Retroviridae	189	0	0	0.0				0	0
RUUUU:Kolmioviridae	45	0	0	0.0				0	0
RUUUU:Polymycoviridae	204	0	0	0.0				0	0
RUUUU:Sarthroviridae	24	0	0	0.0				0	0
RUUUU:Undefined	18	18	0	1.0				18	0	0.0
UUUNL:Baculoviridae	309	0	0	0.0				0	0
UUUNL:Hytrosaviridae	6	0	3	0.0	0.0	3.0	0.0	0	0		0.0	0.0
UUUNL:Nudiviridae	42	0	6	0.0	0.0	6.0	0.0	0	0		0.0	0.0
UUUNU:Nimaviridae	39	0	0	0.0				0	0
UUUNU:Undefined	9	9	0	1.0				9	0	0.0
UUUUU:Alphasatellitidae	255	0	0	0.0				0	0
UUUUU:Ampullaviridae	9	9	9	1.0	9.0	9.0	1.0	9	0	0.0	9.0	0.0	0.0
UUUUU:Anelloviridae	468	0	0	0.0				0	0
UUUUU:Avsunviroidae	15	0	0	0.0				0	0
UUUUU:Bartogtaviriformidae	3	0	1	0.0	0.0	1.0	0.0	0	0		0.0	0.0
UUUUU:Bicaudaviridae	3	3	3	1.0	3.0	3.0	1.0	3	0	0.0	3.0	0.0	0.0
UUUUU:Brachygtaviriformidae	3	0	0	0.0				0	0
UUUUU:Clavaviridae	3	3	3	1.0	3.0	3.0	1.0	3	0	0.0	3.0	0.0	0.0
UUUUU:Fuselloviridae	177	25	25	0.14124293785310735	25.0	25.0	1.0	25	0	0.0	25.0	0.0	0.0
UUUUU:Globuloviridae	12	12	12	1.0	12.0	12.0	1.0	12	0	0.0	12.0	0.0	0.0
UUUUU:Guttaviridae	3	3	3	1.0	3.0	3.0	1.0	3	0	0.0	3.0	0.0	0.0
UUUUU:Halspiviridae	3	3	3	1.0	3.0	3.0	1.0	3	0	0.0	3.0	0.0	0.0
UUUUU:Itzamnaviridae	6	0	0	0.0				0	0
UUUUU:Ovaliviridae	3	3	3	1.0	3.0	3.0	1.0	3	0	0.0	3.0	0.0	0.0
UUUUU:Plasmaviridae	3	3	3	1.0	3.0	3.0	1.0	3	0	0.0	3.0	0.0	0.0
UUUUU:Polydnaviriformidae	690	0	0	0.0				0	0
UUUUU:Portogloboviridae	6	6	6	1.0	6.0	6.0	1.0	6	0	0.0	6.0	0.0	0.0
UUUUU:Pospiviroidae	117	0	0	0.0				0	0
UUUUU:Rhodogtaviriformidae	12	0	4	0.0	0.0	4.0	0.0	0	0		0.0	0.0
UUUUU:Spiraviridae	3	3	3	1.0	3.0	3.0	1.0	3	0	0.0	3.0	0.0	0.0
UUUUU:Thaspiviridae	9	9	9	1.0	9.0	9.0	1.0	9	0	0.0	9.0	0.0	0.0
UUUUU:Tolecusatellitidae	393	0	0	0.0				0	0
UUUUU:Undefined	3	3	0	1.0				3	0	0.0
VBNMA:Phycodnaviridae	36	0	0	0.0				0	0
VBNMI:Allomimiviridae	6	0	0	0.0				0	0
VBNMI:Mesomimiviridae	9	0	1	0.0	0.0	1.0	0.0	0	0		0.0	0.0
VBNMI:Mimiviridae	42	0	0	0.0				0	0
VBNMI:Schizomimiviridae	6	0	0	0.0				0	0
VBNMP:Ascoviridae	15	0	0	0.0				0	0
VBNMP:Iridoviridae	162	0	0	0.0				0	0
VBNMP:Marseilleviridae	9	0	0	0.0				0	0
VBNMU:Mamonoviridae	6	0	0	0.0				0	0
VBNPA:Asfarviridae	60	0	0	0.0				0	0
VBNPC:Poxviridae	168	0	0	0.0				0	0
VBPAL:Finnlakeviridae	36	3	6	0.08333333333333333	3.0	6.0	0.5	3	0	0.0	3.0	0.0	0.0
VBPML:Maviroviridae	3	0	0	0.0				0	0
VBPML:Undefined	150	150	4	1.0	4.0	4.0	1.0	150	0	0.0	0.0	0.0
VBPMM:Sputniviroviridae	6	0	0	0.0				0	0
VBPPO:Adintoviridae	6	0	0	0.0				0	0
VBPPU:Undefined	150	150	8	1.0	8.0	8.0	1.0	150	0	0.0	0.0	0.0
VBPTA:Skuldviridae	6	0	0	0.0				0	0
VBPTB:Turriviridae	6	6	6	1.0	6.0	6.0	1.0	6	0	0.0	6.0	0.0	0.0
VBPTC:Chaacviridae	9	0	0	0.0				0	0
VBPTK:Tectiviridae	36	34	36	0.9444444444444444	34.0	36.0	0.9444444444444444	34	0	0.0	34.0	0.0	0.0
VBPTR:Adenoviridae	609	0	0	0.0				0	0
VBPTU:Autolykiviridae	15	15	15	1.0	15.0	15.0	1.0	15	0	0.0	15.0	0.0	0.0
VBPTV:Corticoviridae	6	5	6	0.8333333333333334	5.0	6.0	0.8333333333333334	5	0	0.0	5.0	0.0	0.0
VBPUU:Undefined	150	148	5	0.9866666666666667	3.0	5.0	0.6	148	2	0.013333333333333334	0.0	2.0	1.0
VBUUU:Yaraviridae	3	0	0	0.0				0	0
VHDLH:Matsushitaviridae	6	0	6	0.0	0.0	6.0	0.0	0	6	1.0	0.0	6.0	1.0
VHDLH:Simuloviridae	9	8	8	0.8888888888888888	8.0	8.0	1.0	8	0	0.0	8.0	0.0	0.0
VHDLH:Sphaerolipoviridae	12	12	12	1.0	12.0	12.0	1.0	12	0	0.0	12.0	0.0	0.0
VHDLU:Undefined	165	165	23	1.0	23.0	23.0	1.0	165	0	0.0	0.0	0.0
VUUUU:Undefined	150	148	19	0.9866666666666667	17.0	19.0	0.8947368421052632	148	2	0.013333333333333334	0.0	2.0	1.0
