## Supplementary data 3 for "First community challenge for automated virus taxonomy": Team12-Sub1_lineage.csv

LineageFamily	n_sequences	n_correct_fixed	n_attempted	accuracy_Family_fixed	n_correct_attempted	n_attempted_check	accuracy_Family_attempted	n_TP_fixed	n_FP_fixed	FDR_Family_fixed	n_TP_attempted	n_FP_attempted	FDR_Family_attempted
AZTTL:Lipothrixviridae	30	22	30	0.7333333333333333	22.0	30.0	0.7333333333333333	22	8	0.26666666666666666	22.0	8.0	0.26666666666666666
AZTTL:Rudiviridae	51	42	51	0.8235294117647058	42.0	51.0	0.8235294117647058	42	9	0.17647058823529413	42.0	9.0	0.17647058823529413
AZTTL:Ungulaviridae	3	2	3	0.6666666666666666	2.0	3.0	0.6666666666666666	2	1	0.3333333333333333	2.0	1.0	0.3333333333333333
AZTTM:Ahmunviridae	3	2	3	0.6666666666666666	2.0	3.0	0.6666666666666666	2	1	0.3333333333333333	2.0	1.0	0.3333333333333333
AZTTP:Tristromaviridae	9	8	9	0.8888888888888888	8.0	9.0	0.8888888888888888	8	1	0.1111111111111111	8.0	1.0	0.1111111111111111
AZTTU:Undefined	9	9	0	1.0				9	0	0.0
DHPHH:Alloherpesviridae	39	24	39	0.6153846153846154	24.0	39.0	0.6153846153846154	24	15	0.38461538461538464	24.0	15.0	0.38461538461538464
DHPHH:Malacoherpesviridae	6	4	6	0.6666666666666666	4.0	6.0	0.6666666666666666	4	2	0.3333333333333333	4.0	2.0	0.3333333333333333
DHPHH:Orthoherpesviridae	354	264	352	0.7457627118644068	264.0	352.0	0.75	264	88	0.25	264.0	88.0	0.25
DHUCA:Undefined	3	2	1	0.6666666666666666	0.0	1.0	0.0	2	1	0.3333333333333333	0.0	1.0	1.0
DHUCC:Crevaviridae	12	8	12	0.6666666666666666	8.0	12.0	0.6666666666666666	8	4	0.3333333333333333	8.0	4.0	0.3333333333333333
DHUCC:Intestiviridae	54	36	54	0.6666666666666666	36.0	54.0	0.6666666666666666	36	18	0.3333333333333333	36.0	18.0	0.3333333333333333
DHUCC:Steigviridae	45	38	45	0.8444444444444444	38.0	45.0	0.8444444444444444	38	7	0.15555555555555556	38.0	7.0	0.15555555555555556
DHUCC:Suoliviridae	108	100	108	0.9259259259259259	100.0	108.0	0.9259259259259259	100	8	0.07407407407407407	100.0	8.0	0.07407407407407407
DHUCC:Undefined	6	6	0	1.0				6	0	0.0
DHUCJ:Yangangviridae	9	6	9	0.6666666666666666	6.0	9.0	0.6666666666666666	6	3	0.3333333333333333	6.0	3.0	0.3333333333333333
DHUCJ:Yanlukaviridae	3	2	3	0.6666666666666666	2.0	3.0	0.6666666666666666	2	1	0.3333333333333333	2.0	1.0	0.3333333333333333
DHUCK:Graaviviridae	6	4	6	0.6666666666666666	4.0	6.0	0.6666666666666666	4	2	0.3333333333333333	4.0	2.0	0.3333333333333333
DHUCK:Haloferuviridae	9	7	9	0.7777777777777778	7.0	9.0	0.7777777777777778	7	2	0.2222222222222222	7.0	2.0	0.2222222222222222
DHUCK:Pyrstoviridae	3	2	3	0.6666666666666666	2.0	3.0	0.6666666666666666	2	1	0.3333333333333333	2.0	1.0	0.3333333333333333
DHUCK:Shortaselviridae	3	2	3	0.6666666666666666	2.0	3.0	0.6666666666666666	2	1	0.3333333333333333	2.0	1.0	0.3333333333333333
DHUCM:Anaerodiviridae	3	2	3	0.6666666666666666	2.0	3.0	0.6666666666666666	2	1	0.3333333333333333	2.0	1.0	0.3333333333333333
DHUCM:Aoguangviridae	3	2	3	0.6666666666666666	2.0	3.0	0.6666666666666666	2	1	0.3333333333333333	2.0	1.0	0.3333333333333333
DHUCM:Leisingerviridae	3	2	3	0.6666666666666666	2.0	3.0	0.6666666666666666	2	1	0.3333333333333333	2.0	1.0	0.3333333333333333
DHUCN:Ahpuchviridae	3	2	3	0.6666666666666666	2.0	3.0	0.6666666666666666	2	1	0.3333333333333333	2.0	1.0	0.3333333333333333
DHUCN:Ekchuahviridae	6	4	6	0.6666666666666666	4.0	6.0	0.6666666666666666	4	2	0.3333333333333333	4.0	2.0	0.3333333333333333
DHUCT:Druskaviridae	6	5	6	0.8333333333333334	5.0	6.0	0.8333333333333334	5	1	0.16666666666666666	5.0	1.0	0.16666666666666666
DHUCT:Hafunaviridae	30	21	30	0.7	21.0	30.0	0.7	21	9	0.3	21.0	9.0	0.3
DHUCT:Halomagnusviridae	6	2	4	0.3333333333333333	2.0	4.0	0.5	2	2	0.5	2.0	2.0	0.5
DHUCT:Soleiviridae	3	2	3	0.6666666666666666	2.0	3.0	0.6666666666666666	2	1	0.3333333333333333	2.0	1.0	0.3333333333333333
DHUCU:Ackermannviridae	189	184	189	0.9735449735449735	184.0	189.0	0.9735449735449735	184	5	0.026455026455026454	184.0	5.0	0.026455026455026454
DHUCU:Aggregaviridae	3	2	3	0.6666666666666666	2.0	3.0	0.6666666666666666	2	1	0.3333333333333333	2.0	1.0	0.3333333333333333
DHUCU:Aliceevansviridae	378	358	378	0.9470899470899471	358.0	378.0	0.9470899470899471	358	20	0.05291005291005291	358.0	20.0	0.05291005291005291
DHUCU:Arenbergviridae	3	2	3	0.6666666666666666	2.0	3.0	0.6666666666666666	2	1	0.3333333333333333	2.0	1.0	0.3333333333333333
DHUCU:Assiduviridae	9	8	9	0.8888888888888888	8.0	9.0	0.8888888888888888	8	1	0.1111111111111111	8.0	1.0	0.1111111111111111
DHUCU:Autographiviridae	1116	951	1116	0.8521505376344086	951.0	1116.0	0.8521505376344086	951	165	0.1478494623655914	951.0	165.0	0.1478494623655914
DHUCU:Casjensviridae	147	123	147	0.8367346938775511	123.0	147.0	0.8367346938775511	123	24	0.16326530612244897	123.0	24.0	0.16326530612244897
DHUCU:Chaseviridae	45	37	45	0.8222222222222222	37.0	45.0	0.8222222222222222	37	8	0.17777777777777778	37.0	8.0	0.17777777777777778
DHUCU:Chimalliviridae	99	87	99	0.8787878787878788	87.0	99.0	0.8787878787878788	87	11	0.11224489795918367	87.0	11.0	0.11224489795918367
DHUCU:Demerecviridae	300	296	300	0.9866666666666667	296.0	300.0	0.9866666666666667	296	4	0.013333333333333334	296.0	4.0	0.013333333333333334
DHUCU:Drexlerviridae	339	318	339	0.9380530973451328	318.0	339.0	0.9380530973451328	318	21	0.061946902654867256	318.0	21.0	0.061946902654867256
DHUCU:Duneviridae	18	12	18	0.6666666666666666	12.0	18.0	0.6666666666666666	12	6	0.3333333333333333	12.0	6.0	0.3333333333333333
DHUCU:Fervensviridae	3	2	3	0.6666666666666666	2.0	3.0	0.6666666666666666	2	1	0.3333333333333333	2.0	1.0	0.3333333333333333
DHUCU:Forsetiviridae	6	5	6	0.8333333333333334	5.0	6.0	0.8333333333333334	5	0	0.0	5.0	0.0	0.0
DHUCU:Fredfastierviridae	9	4	6	0.4444444444444444	4.0	6.0	0.6666666666666666	4	2	0.3333333333333333	4.0	2.0	0.3333333333333333
DHUCU:Grimontviridae	30	22	30	0.7333333333333333	22.0	30.0	0.7333333333333333	22	8	0.26666666666666666	22.0	8.0	0.26666666666666666
DHUCU:Guelinviridae	30	24	30	0.8	24.0	30.0	0.8	24	6	0.2	24.0	6.0	0.2
DHUCU:Helgolandviridae	3	2	3	0.6666666666666666	2.0	3.0	0.6666666666666666	2	0	0.0	2.0	0.0	0.0
DHUCU:Herelleviridae	345	325	345	0.9420289855072463	325.0	345.0	0.9420289855072463	325	19	0.055232558139534885	325.0	19.0	0.055232558139534885
DHUCU:Kleczkowskaviridae	6	5	6	0.8333333333333334	5.0	6.0	0.8333333333333334	5	1	0.16666666666666666	5.0	1.0	0.16666666666666666
DHUCU:Kyanoviridae	201	196	201	0.9751243781094527	196.0	201.0	0.9751243781094527	196	3	0.01507537688442211	196.0	3.0	0.01507537688442211
DHUCU:Madisaviridae	3	2	3	0.6666666666666666	2.0	3.0	0.6666666666666666	2	1	0.3333333333333333	2.0	1.0	0.3333333333333333
DHUCU:Madridviridae	6	5	6	0.8333333333333334	5.0	6.0	0.8333333333333334	5	1	0.16666666666666666	5.0	1.0	0.16666666666666666
DHUCU:Mesyanzhinovviridae	60	47	57	0.7833333333333333	47.0	57.0	0.8245614035087719	47	10	0.17543859649122806	47.0	10.0	0.17543859649122806
DHUCU:Molycolviridae	6	6	6	1.0	6.0	6.0	1.0	6	0	0.0	6.0	0.0	0.0
DHUCU:Naomviridae	3	2	3	0.6666666666666666	2.0	3.0	0.6666666666666666	2	1	0.3333333333333333	2.0	1.0	0.3333333333333333
DHUCU:Orlajensenviridae	33	31	33	0.9393939393939394	31.0	33.0	0.9393939393939394	31	1	0.03125	31.0	1.0	0.03125
DHUCU:Pachyviridae	15	14	15	0.9333333333333333	14.0	15.0	0.9333333333333333	14	1	0.06666666666666667	14.0	1.0	0.06666666666666667
DHUCU:Peduoviridae	381	308	376	0.8083989501312336	308.0	376.0	0.8191489361702128	308	67	0.17866666666666667	308.0	67.0	0.17866666666666667
DHUCU:Pervagoviridae	12	5	7	0.4166666666666667	5.0	7.0	0.7142857142857143	5	1	0.16666666666666666	5.0	1.0	0.16666666666666666
DHUCU:Pootjesviridae	33	29	33	0.8787878787878788	29.0	33.0	0.8787878787878788	29	4	0.12121212121212122	29.0	4.0	0.12121212121212122
DHUCU:Pungoviridae	3	2	3	0.6666666666666666	2.0	3.0	0.6666666666666666	2	1	0.3333333333333333	2.0	1.0	0.3333333333333333
DHUCU:Rountreeviridae	114	101	114	0.8859649122807017	101.0	114.0	0.8859649122807017	101	13	0.11403508771929824	101.0	13.0	0.11403508771929824
DHUCU:Saffermanviridae	12	10	12	0.8333333333333334	10.0	12.0	0.8333333333333334	10	2	0.16666666666666666	10.0	2.0	0.16666666666666666
DHUCU:Salasmaviridae	93	79	93	0.8494623655913979	79.0	93.0	0.8494623655913979	79	14	0.15053763440860216	79.0	14.0	0.15053763440860216
DHUCU:Saparoviridae	6	4	6	0.6666666666666666	4.0	6.0	0.6666666666666666	4	2	0.3333333333333333	4.0	2.0	0.3333333333333333
DHUCU:Schitoviridae	318	272	318	0.8553459119496856	272.0	318.0	0.8553459119496856	272	46	0.14465408805031446	272.0	46.0	0.14465408805031446
DHUCU:Speroviridae	3	2	3	0.6666666666666666	2.0	3.0	0.6666666666666666	2	1	0.3333333333333333	2.0	1.0	0.3333333333333333
DHUCU:Stanwilliamsviridae	84	81	82	0.9642857142857143	81.0	82.0	0.9878048780487805	81	1	0.012195121951219513	81.0	1.0	0.012195121951219513
DHUCU:Straboviridae	624	617	624	0.9887820512820513	617.0	624.0	0.9887820512820513	617	6	0.009630818619582664	617.0	6.0	0.009630818619582664
DHUCU:Suolaviridae	3	2	3	0.6666666666666666	2.0	3.0	0.6666666666666666	2	1	0.3333333333333333	2.0	1.0	0.3333333333333333
DHUCU:Undefined	7539	6880	6719	0.9125878763761772	6060.0	6719.0	0.9019199285607977	6880	659	0.0874121236238228	0.0	659.0	1.0
DHUCU:Verdandiviridae	9	6	9	0.6666666666666666	6.0	9.0	0.6666666666666666	6	3	0.3333333333333333	6.0	3.0	0.3333333333333333
DHUCU:Vertoviridae	15	10	14	0.6666666666666666	10.0	14.0	0.7142857142857143	10	4	0.2857142857142857	10.0	4.0	0.2857142857142857
DHUCU:Vilmaviridae	81	76	81	0.9382716049382716	76.0	81.0	0.9382716049382716	76	5	0.06172839506172839	76.0	5.0	0.06172839506172839
DHUCU:Winoviridae	9	6	9	0.6666666666666666	6.0	9.0	0.6666666666666666	6	3	0.3333333333333333	6.0	3.0	0.3333333333333333
DHUCU:Zierdtviridae	78	75	78	0.9615384615384616	75.0	78.0	0.9615384615384616	75	3	0.038461538461538464	75.0	3.0	0.038461538461538464
DHUCU:Zobellviridae	39	26	34	0.6666666666666666	26.0	34.0	0.7647058823529411	26	8	0.23529411764705882	26.0	8.0	0.23529411764705882
MLHFT:Inoviridae	207	168	207	0.8115942028985508	168.0	207.0	0.8115942028985508	168	39	0.18840579710144928	168.0	39.0	0.18840579710144928
MLHFT:Paulinoviridae	6	3	6	0.5	3.0	6.0	0.5	3	3	0.5	3.0	3.0	0.5
MLHFT:Plectroviridae	18	14	18	0.7777777777777778	14.0	18.0	0.7777777777777778	14	4	0.2222222222222222	14.0	4.0	0.2222222222222222
MLHFT:Undefined	150	150	0	1.0				150	0	0.0
MSCAB:Bacilladnaviridae	66	43	66	0.6515151515151515	43.0	66.0	0.6515151515151515	43	23	0.3484848484848485	43.0	23.0	0.3484848484848485
MSCAC:Circoviridae	444	297	444	0.668918918918919	297.0	444.0	0.668918918918919	297	147	0.3310810810810811	297.0	147.0	0.3310810810810811
MSCAC:Smacoviridae	249	166	249	0.6666666666666666	166.0	249.0	0.6666666666666666	166	83	0.3333333333333333	166.0	83.0	0.3333333333333333
MSCAC:Vilyaviridae	54	35	54	0.6481481481481481	35.0	54.0	0.6481481481481481	35	19	0.35185185185185186	35.0	19.0	0.35185185185185186
MSCAM:Amesuviridae	6	4	6	0.6666666666666666	4.0	6.0	0.6666666666666666	4	2	0.3333333333333333	4.0	2.0	0.3333333333333333
MSCAM:Nanoviridae	555	361	553	0.6504504504504505	361.0	553.0	0.6528028933092225	361	192	0.3471971066907776	361.0	192.0	0.3471971066907776
MSCAR:Naryaviridae	15	10	15	0.6666666666666666	10.0	15.0	0.6666666666666666	10	5	0.3333333333333333	10.0	5.0	0.3333333333333333
MSCAR:Nenyaviridae	18	11	18	0.6111111111111112	11.0	18.0	0.6111111111111112	11	7	0.3888888888888889	11.0	7.0	0.3888888888888889
MSCAR:Redondoviridae	78	61	78	0.782051282051282	61.0	78.0	0.782051282051282	61	17	0.21794871794871795	61.0	17.0	0.21794871794871795
MSCMP:Bidnaviridae	6	4	6	0.6666666666666666	4.0	6.0	0.6666666666666666	4	2	0.3333333333333333	4.0	2.0	0.3333333333333333
MSCPS:Polyomaviridae	351	245	351	0.698005698005698	245.0	351.0	0.698005698005698	245	106	0.301994301994302	245.0	106.0	0.301994301994302
MSCPZ:Papillomaviridae	1029	681	1029	0.6618075801749271	681.0	1029.0	0.6618075801749271	681	348	0.33819241982507287	681.0	348.0	0.33819241982507287
MSCQP:Parvoviridae	525	350	522	0.6666666666666666	350.0	522.0	0.6704980842911877	350	172	0.32950191570881227	350.0	172.0	0.32950191570881227
MSCRG:Geminiviridae	2814	2104	2802	0.7476901208244492	2104.0	2802.0	0.7508922198429693	2104	698	0.2491077801570307	2104.0	698.0	0.2491077801570307
MSCRG:Genomoviridae	717	482	717	0.6722454672245467	482.0	717.0	0.6722454672245467	482	235	0.3277545327754533	482.0	235.0	0.3277545327754533
MSCUU:Undefined	150	149	1	0.9933333333333333	0.0	1.0	0.0	149	1	0.006666666666666667	0.0	1.0	1.0
MSPMP:Microviridae	210	50	60	0.23809523809523808	50.0	60.0	0.8333333333333334	50	10	0.16666666666666666	50.0	10.0	0.16666666666666666
MTSHH:Pleolipoviridae	48	35	48	0.7291666666666666	35.0	48.0	0.7291666666666666	35	13	0.2708333333333333	35.0	13.0	0.2708333333333333
MTSHU:Undefined	150	146	4	0.9733333333333334	0.0	4.0	0.0	146	4	0.02666666666666667	0.0	4.0	1.0
RODCG:Alternaviridae	51	33	51	0.6470588235294118	33.0	51.0	0.6470588235294118	33	18	0.35294117647058826	33.0	18.0	0.35294117647058826
RODCG:Botybirnaviridae	6	4	6	0.6666666666666666	4.0	6.0	0.6666666666666666	4	2	0.3333333333333333	4.0	2.0	0.3333333333333333
RODCG:Chrysoviridae	471	294	468	0.6242038216560509	294.0	468.0	0.6282051282051282	294	174	0.3717948717948718	294.0	174.0	0.3717948717948718
RODCG:Giardiaviridae	3	2	3	0.6666666666666666	2.0	3.0	0.6666666666666666	2	1	0.3333333333333333	2.0	1.0	0.3333333333333333
RODCG:Megabirnaviridae	6	4	6	0.6666666666666666	4.0	6.0	0.6666666666666666	4	2	0.3333333333333333	4.0	2.0	0.3333333333333333
RODCG:Monocitiviridae	3	2	3	0.6666666666666666	2.0	3.0	0.6666666666666666	2	1	0.3333333333333333	2.0	1.0	0.3333333333333333
RODCG:Orthototiviridae	18	11	18	0.6111111111111112	11.0	18.0	0.6111111111111112	11	7	0.3888888888888889	11.0	7.0	0.3888888888888889
RODCG:Pseudototiviridae	60	38	60	0.6333333333333333	38.0	60.0	0.6333333333333333	38	22	0.36666666666666664	38.0	22.0	0.36666666666666664
RODCG:Quadriviridae	27	17	27	0.6296296296296297	17.0	27.0	0.6296296296296297	17	10	0.37037037037037035	17.0	10.0	0.37037037037037035
RODRR:Sedoreoviridae	1266	830	1266	0.655608214849921	830.0	1266.0	0.655608214849921	830	436	0.344391785150079	830.0	436.0	0.344391785150079
RODRR:Spinareoviridae	1518	946	1429	0.6231884057971014	946.0	1429.0	0.6620013995801259	946	483	0.33799860041987406	946.0	483.0	0.33799860041987406
RODVM:Cystoviridae	63	41	63	0.6507936507936508	41.0	63.0	0.6507936507936508	41	22	0.3492063492063492	41.0	22.0	0.3492063492063492
ROKAH:Alphatetraviridae	18	12	18	0.6666666666666666	12.0	18.0	0.6666666666666666	12	6	0.3333333333333333	12.0	6.0	0.3333333333333333
ROKAH:Benyviridae	39	26	39	0.6666666666666666	26.0	39.0	0.6666666666666666	26	13	0.3333333333333333	26.0	13.0	0.3333333333333333
ROKAH:Hepeviridae	72	45	72	0.625	45.0	72.0	0.625	45	27	0.375	45.0	27.0	0.375
ROKAH:Matonaviridae	12	8	12	0.6666666666666666	8.0	12.0	0.6666666666666666	8	4	0.3333333333333333	8.0	4.0	0.3333333333333333
ROKAM:Bromoviridae	348	231	345	0.6637931034482759	231.0	345.0	0.6695652173913044	231	114	0.33043478260869563	231.0	114.0	0.33043478260869563
ROKAM:Closteroviridae	204	135	204	0.6617647058823529	135.0	204.0	0.6617647058823529	135	69	0.3382352941176471	135.0	69.0	0.3382352941176471
ROKAM:Endornaviridae	93	62	93	0.6666666666666666	62.0	93.0	0.6666666666666666	62	31	0.3333333333333333	62.0	31.0	0.3333333333333333
ROKAM:Kitaviridae	87	58	87	0.6666666666666666	58.0	87.0	0.6666666666666666	58	29	0.3333333333333333	58.0	29.0	0.3333333333333333
ROKAM:Mayoviridae	24	15	24	0.625	15.0	24.0	0.625	15	9	0.375	15.0	9.0	0.375
ROKAM:Togaviridae	162	120	161	0.7407407407407407	120.0	161.0	0.7453416149068323	120	41	0.2546583850931677	120.0	41.0	0.2546583850931677
ROKAM:Virgaviridae	246	168	246	0.6829268292682927	168.0	246.0	0.6829268292682927	168	78	0.3170731707317073	168.0	78.0	0.3170731707317073
ROKAT:Alphaflexiviridae	198	132	198	0.6666666666666666	132.0	198.0	0.6666666666666666	132	66	0.3333333333333333	132.0	66.0	0.3333333333333333
ROKAT:Betaflexiviridae	411	275	409	0.6690997566909975	275.0	409.0	0.6723716381418093	275	134	0.3276283618581907	275.0	134.0	0.3276283618581907
ROKAT:Deltaflexiviridae	9	6	9	0.6666666666666666	6.0	9.0	0.6666666666666666	6	3	0.3333333333333333	6.0	3.0	0.3333333333333333
ROKAT:Gammaflexiviridae	12	8	12	0.6666666666666666	8.0	12.0	0.6666666666666666	8	4	0.3333333333333333	8.0	4.0	0.3333333333333333
ROKAT:Tymoviridae	120	83	120	0.6916666666666667	83.0	120.0	0.6916666666666667	83	37	0.30833333333333335	83.0	37.0	0.30833333333333335
ROKFA:Flaviviridae	441	298	441	0.6757369614512472	298.0	441.0	0.6757369614512472	298	143	0.3242630385487528	298.0	143.0	0.3242630385487528
ROKMN:Nodaviridae	123	86	122	0.6991869918699187	86.0	122.0	0.7049180327868853	86	36	0.29508196721311475	86.0	36.0	0.29508196721311475
ROKMN:Sinhaliviridae	6	4	6	0.6666666666666666	4.0	6.0	0.6666666666666666	4	2	0.3333333333333333	4.0	2.0	0.3333333333333333
ROKTT:Carmotetraviridae	3	2	3	0.6666666666666666	2.0	3.0	0.6666666666666666	2	1	0.3333333333333333	2.0	1.0	0.3333333333333333
ROKTT:Tombusviridae	291	202	291	0.6941580756013745	202.0	291.0	0.6941580756013745	202	89	0.30584192439862545	202.0	89.0	0.30584192439862545
ROLAW:Narnaviridae	6	4	6	0.6666666666666666	4.0	6.0	0.6666666666666666	4	2	0.3333333333333333	4.0	2.0	0.3333333333333333
ROLHC:Mitoviridae	315	208	315	0.6603174603174603	208.0	315.0	0.6603174603174603	208	107	0.3396825396825397	208.0	107.0	0.3396825396825397
ROLLN:Atkinsviridae	273	179	273	0.6556776556776557	179.0	273.0	0.6556776556776557	179	94	0.3443223443223443	179.0	94.0	0.3443223443223443
ROLLN:Duinviridae	18	12	18	0.6666666666666666	12.0	18.0	0.6666666666666666	12	6	0.3333333333333333	12.0	6.0	0.3333333333333333
ROLLN:Fiersviridae	867	568	867	0.6551326412918108	568.0	867.0	0.6551326412918108	568	299	0.34486735870818913	568.0	299.0	0.34486735870818913
ROLLN:Solspiviridae	81	52	81	0.6419753086419753	52.0	81.0	0.6419753086419753	52	29	0.35802469135802467	52.0	29.0	0.35802469135802467
ROLLT:Blumeviridae	87	57	87	0.6551724137931034	57.0	87.0	0.6551724137931034	57	30	0.3448275862068966	57.0	30.0	0.3448275862068966
ROLLT:Steitzviridae	1167	773	1167	0.662382176520994	773.0	1167.0	0.662382176520994	773	394	0.337617823479006	773.0	394.0	0.337617823479006
ROLLU:Undefined	9	6	9	0.6666666666666666	6.0	9.0	0.6666666666666666	6	3	0.3333333333333333	0.0	3.0	1.0
ROLMO:Botourmiaviridae	525	346	525	0.659047619047619	346.0	525.0	0.659047619047619	346	179	0.34095238095238095	346.0	179.0	0.34095238095238095
RONBE:Cruliviridae	27	20	27	0.7407407407407407	20.0	27.0	0.7407407407407407	20	7	0.25925925925925924	20.0	7.0	0.25925925925925924
RONBE:Fimoviridae	507	321	481	0.6331360946745562	321.0	481.0	0.6673596673596673	321	160	0.33264033264033266	321.0	160.0	0.33264033264033266
RONBE:Hantaviridae	549	534	534	0.9726775956284153	534.0	534.0	1.0	534	0	0.0	534.0	0.0	0.0
RONBE:Peribunyaviridae	1722	1186	1709	0.6887340301974448	1186.0	1709.0	0.6939730836746636	1186	523	0.30602691632533646	1186.0	523.0	0.30602691632533646
RONBE:Phasmaviridae	180	116	180	0.6444444444444445	116.0	180.0	0.6444444444444445	116	64	0.35555555555555557	116.0	64.0	0.35555555555555557
RONBE:Tospoviridae	219	150	219	0.684931506849315	150.0	219.0	0.684931506849315	150	69	0.3150684931506849	150.0	69.0	0.3150684931506849
RONBE:Tulasviridae	3	2	3	0.6666666666666666	2.0	3.0	0.6666666666666666	2	1	0.3333333333333333	2.0	1.0	0.3333333333333333
RONBH:Arenaviridae	456	302	456	0.6622807017543859	302.0	456.0	0.6622807017543859	302	154	0.33771929824561403	302.0	154.0	0.33771929824561403
RONBH:Leishbuviridae	9	7	9	0.7777777777777778	7.0	9.0	0.7777777777777778	7	2	0.2222222222222222	7.0	2.0	0.2222222222222222
RONBH:Mypoviridae	9	5	9	0.5555555555555556	5.0	9.0	0.5555555555555556	5	4	0.4444444444444444	5.0	4.0	0.4444444444444444
RONBH:Nairoviridae	513	347	513	0.6764132553606238	347.0	513.0	0.6764132553606238	347	166	0.3235867446393762	347.0	166.0	0.3235867446393762
RONBH:Phenuiviridae	1500	999	1487	0.666	999.0	1487.0	0.67182246133154	999	488	0.32817753866846	999.0	488.0	0.32817753866846
RONBH:Wupedeviridae	9	6	9	0.6666666666666666	6.0	9.0	0.6666666666666666	6	3	0.3333333333333333	6.0	3.0	0.3333333333333333
RONCM:Qinviridae	48	31	48	0.6458333333333334	31.0	48.0	0.6458333333333334	31	17	0.3541666666666667	31.0	17.0	0.3541666666666667
RONIA:Amnoonviridae	30	18	30	0.6	18.0	30.0	0.6	18	12	0.4	18.0	12.0	0.4
RONIA:Orthomyxoviridae	276	177	276	0.6413043478260869	177.0	276.0	0.6413043478260869	177	99	0.358695652173913	177.0	99.0	0.358695652173913
RONMJ:Aliusviridae	36	24	36	0.6666666666666666	24.0	36.0	0.6666666666666666	24	12	0.3333333333333333	24.0	12.0	0.3333333333333333
RONMJ:Chuviridae	153	101	150	0.6601307189542484	101.0	150.0	0.6733333333333333	101	49	0.32666666666666666	101.0	49.0	0.32666666666666666
RONMJ:Crepuscuviridae	3	2	3	0.6666666666666666	2.0	3.0	0.6666666666666666	2	1	0.3333333333333333	2.0	1.0	0.3333333333333333
RONMJ:Myriaviridae	3	2	3	0.6666666666666666	2.0	3.0	0.6666666666666666	2	1	0.3333333333333333	2.0	1.0	0.3333333333333333
RONMJ:Natareviridae	3	2	3	0.6666666666666666	2.0	3.0	0.6666666666666666	2	1	0.3333333333333333	2.0	1.0	0.3333333333333333
RONMM:Artoviridae	27	18	27	0.6666666666666666	18.0	27.0	0.6666666666666666	18	9	0.3333333333333333	18.0	9.0	0.3333333333333333
RONMM:Bornaviridae	63	42	63	0.6666666666666666	42.0	63.0	0.6666666666666666	42	21	0.3333333333333333	42.0	21.0	0.3333333333333333
RONMM:Filoviridae	48	32	48	0.6666666666666666	32.0	48.0	0.6666666666666666	32	16	0.3333333333333333	32.0	16.0	0.3333333333333333
RONMM:Lispiviridae	90	59	90	0.6555555555555556	59.0	90.0	0.6555555555555556	59	31	0.34444444444444444	59.0	31.0	0.34444444444444444
RONMM:Mymonaviridae	189	127	189	0.671957671957672	127.0	189.0	0.671957671957672	127	62	0.328042328042328	127.0	62.0	0.328042328042328
RONMM:Nyamiviridae	69	43	69	0.6231884057971014	43.0	69.0	0.6231884057971014	43	26	0.37681159420289856	43.0	26.0	0.37681159420289856
RONMM:Paramyxoviridae	249	171	249	0.6867469879518072	171.0	249.0	0.6867469879518072	171	78	0.3132530120481928	171.0	78.0	0.3132530120481928
RONMM:Pneumoviridae	15	10	15	0.6666666666666666	10.0	15.0	0.6666666666666666	10	5	0.3333333333333333	10.0	5.0	0.3333333333333333
RONMM:Rhabdoviridae	969	665	969	0.6862745098039216	665.0	969.0	0.6862745098039216	665	304	0.3137254901960784	665.0	304.0	0.3137254901960784
RONMM:Sunviridae	3	2	3	0.6666666666666666	2.0	3.0	0.6666666666666666	2	1	0.3333333333333333	2.0	1.0	0.3333333333333333
RONMM:Xinmoviridae	42	27	42	0.6428571428571429	27.0	42.0	0.6428571428571429	27	15	0.35714285714285715	27.0	15.0	0.35714285714285715
RONMN:Aspiviridae	51	31	51	0.6078431372549019	31.0	51.0	0.6078431372549019	31	20	0.39215686274509803	31.0	20.0	0.39215686274509803
RONYG:Yueviridae	12	8	12	0.6666666666666666	8.0	12.0	0.6666666666666666	8	4	0.3333333333333333	8.0	4.0	0.3333333333333333
ROPDD:Amalgaviridae	33	20	30	0.6060606060606061	20.0	30.0	0.6666666666666666	20	10	0.3333333333333333	20.0	10.0	0.3333333333333333
ROPDD:Curvulaviridae	12	8	12	0.6666666666666666	8.0	12.0	0.6666666666666666	8	4	0.3333333333333333	8.0	4.0	0.3333333333333333
ROPDD:Fusariviridae	102	69	102	0.6764705882352942	69.0	102.0	0.6764705882352942	69	33	0.3235294117647059	69.0	33.0	0.3235294117647059
ROPDD:Hypoviridae	129	86	129	0.6666666666666666	86.0	129.0	0.6666666666666666	86	43	0.3333333333333333	86.0	43.0	0.3333333333333333
ROPDD:Partitiviridae	399	256	399	0.6416040100250626	256.0	399.0	0.6416040100250626	256	143	0.3583959899749373	256.0	143.0	0.3583959899749373
ROPDD:Picobirnaviridae	24	16	24	0.6666666666666666	16.0	24.0	0.6666666666666666	16	8	0.3333333333333333	16.0	8.0	0.3333333333333333
ROPPN:Abyssoviridae	3	2	3	0.6666666666666666	2.0	3.0	0.6666666666666666	2	1	0.3333333333333333	2.0	1.0	0.3333333333333333
ROPPN:Arteriviridae	69	44	69	0.6376811594202898	44.0	69.0	0.6376811594202898	44	25	0.36231884057971014	44.0	25.0	0.36231884057971014
ROPPN:Coronaviridae	156	109	156	0.6987179487179487	109.0	156.0	0.6987179487179487	109	47	0.30128205128205127	109.0	47.0	0.30128205128205127
ROPPN:Cremegaviridae	6	4	6	0.6666666666666666	4.0	6.0	0.6666666666666666	4	2	0.3333333333333333	4.0	2.0	0.3333333333333333
ROPPN:Euroniviridae	9	6	9	0.6666666666666666	6.0	9.0	0.6666666666666666	6	3	0.3333333333333333	6.0	3.0	0.3333333333333333
ROPPN:Gresnaviridae	3	2	3	0.6666666666666666	2.0	3.0	0.6666666666666666	2	1	0.3333333333333333	2.0	1.0	0.3333333333333333
ROPPN:Medioniviridae	6	4	6	0.6666666666666666	4.0	6.0	0.6666666666666666	4	2	0.3333333333333333	4.0	2.0	0.3333333333333333
ROPPN:Mesoniviridae	42	33	42	0.7857142857142857	33.0	42.0	0.7857142857142857	33	9	0.21428571428571427	33.0	9.0	0.21428571428571427
ROPPN:Mononiviridae	3	2	3	0.6666666666666666	2.0	3.0	0.6666666666666666	2	1	0.3333333333333333	2.0	1.0	0.3333333333333333
ROPPN:Nanghoshaviridae	3	2	3	0.6666666666666666	2.0	3.0	0.6666666666666666	2	1	0.3333333333333333	2.0	1.0	0.3333333333333333
ROPPN:Nanhypoviridae	3	2	3	0.6666666666666666	2.0	3.0	0.6666666666666666	2	1	0.3333333333333333	2.0	1.0	0.3333333333333333
ROPPN:Olifoviridae	3	2	3	0.6666666666666666	2.0	3.0	0.6666666666666666	2	1	0.3333333333333333	2.0	1.0	0.3333333333333333
ROPPN:Roniviridae	12	8	12	0.6666666666666666	8.0	12.0	0.6666666666666666	8	4	0.3333333333333333	8.0	4.0	0.3333333333333333
ROPPN:Tobaniviridae	63	43	63	0.6825396825396826	43.0	63.0	0.6825396825396826	43	20	0.31746031746031744	43.0	20.0	0.31746031746031744
ROPPP:Caliciviridae	81	53	81	0.654320987654321	53.0	81.0	0.654320987654321	53	28	0.345679012345679	53.0	28.0	0.345679012345679
ROPPP:Dicistroviridae	48	32	48	0.6666666666666666	32.0	48.0	0.6666666666666666	32	16	0.3333333333333333	32.0	16.0	0.3333333333333333
ROPPP:Iflaviridae	45	29	45	0.6444444444444445	29.0	45.0	0.6444444444444445	29	16	0.35555555555555557	29.0	16.0	0.35555555555555557
ROPPP:Marnaviridae	60	40	60	0.6666666666666666	40.0	60.0	0.6666666666666666	40	20	0.3333333333333333	40.0	20.0	0.3333333333333333
ROPPP:Noraviridae	3	2	3	0.6666666666666666	2.0	3.0	0.6666666666666666	2	1	0.3333333333333333	2.0	1.0	0.3333333333333333
ROPPP:Picornaviridae	1893	1254	1893	0.6624405705229794	1254.0	1893.0	0.6624405705229794	1254	639	0.3375594294770206	1254.0	639.0	0.3375594294770206
ROPPP:Polycipiviridae	39	27	39	0.6923076923076923	27.0	39.0	0.6923076923076923	27	12	0.3076923076923077	27.0	12.0	0.3076923076923077
ROPPP:Secoviridae	525	347	521	0.660952380952381	347.0	521.0	0.6660268714011516	347	174	0.33397312859884837	347.0	174.0	0.33397312859884837
ROPPP:Solinviviridae	6	4	6	0.6666666666666666	4.0	6.0	0.6666666666666666	4	2	0.3333333333333333	4.0	2.0	0.3333333333333333
ROPPS:Alvernaviridae	3	2	3	0.6666666666666666	2.0	3.0	0.6666666666666666	2	1	0.3333333333333333	2.0	1.0	0.3333333333333333
ROPPS:Barnaviridae	3	2	3	0.6666666666666666	2.0	3.0	0.6666666666666666	2	1	0.3333333333333333	2.0	1.0	0.3333333333333333
ROPPS:Solemoviridae	180	131	180	0.7277777777777777	131.0	180.0	0.7277777777777777	131	49	0.2722222222222222	131.0	49.0	0.2722222222222222
ROPSP:Potyviridae	810	537	810	0.662962962962963	537.0	810.0	0.662962962962963	537	273	0.337037037037037	537.0	273.0	0.337037037037037
ROPSS:Astroviridae	66	45	66	0.6818181818181818	45.0	66.0	0.6818181818181818	45	21	0.3181818181818182	45.0	21.0	0.3181818181818182
ROPUU:Hadakaviridae	63	41	63	0.6507936507936508	41.0	63.0	0.6507936507936508	41	22	0.3492063492063492	41.0	22.0	0.3492063492063492
ROPUY:Yadokariviridae	39	26	39	0.6666666666666666	26.0	39.0	0.6666666666666666	26	13	0.3333333333333333	26.0	13.0	0.3333333333333333
ROUUU:Birnaviridae	99	68	99	0.6868686868686869	68.0	99.0	0.6868686868686869	68	31	0.31313131313131315	68.0	31.0	0.31313131313131315
ROUUU:Permutotetraviridae	3	2	3	0.6666666666666666	2.0	3.0	0.6666666666666666	2	1	0.3333333333333333	2.0	1.0	0.3333333333333333
RPARB:Hepadnaviridae	123	79	123	0.6422764227642277	79.0	123.0	0.6422764227642277	79	44	0.35772357723577236	79.0	44.0	0.35772357723577236
RPARO:Belpaoviridae	33	20	30	0.6060606060606061	20.0	30.0	0.6666666666666666	20	10	0.3333333333333333	20.0	10.0	0.3333333333333333
RPARO:Caulimoviridae	294	198	294	0.673469387755102	198.0	294.0	0.673469387755102	198	96	0.32653061224489793	198.0	96.0	0.32653061224489793
RPARO:Metaviridae	93	64	93	0.6881720430107527	64.0	93.0	0.6881720430107527	64	29	0.3118279569892473	64.0	29.0	0.3118279569892473
RPARO:Pseudoviridae	99	66	99	0.6666666666666666	66.0	99.0	0.6666666666666666	66	33	0.3333333333333333	66.0	33.0	0.3333333333333333
RPARO:Retroviridae	189	136	187	0.7195767195767195	136.0	187.0	0.7272727272727273	136	51	0.2727272727272727	136.0	51.0	0.2727272727272727
RUUUU:Kolmioviridae	45	29	45	0.6444444444444445	29.0	45.0	0.6444444444444445	29	16	0.35555555555555557	29.0	16.0	0.35555555555555557
RUUUU:Polymycoviridae	204	133	204	0.6519607843137255	133.0	204.0	0.6519607843137255	133	71	0.3480392156862745	133.0	71.0	0.3480392156862745
RUUUU:Sarthroviridae	24	16	24	0.6666666666666666	16.0	24.0	0.6666666666666666	16	8	0.3333333333333333	16.0	8.0	0.3333333333333333
RUUUU:Undefined	18	11	18	0.6111111111111112	11.0	18.0	0.6111111111111112	11	7	0.3888888888888889	0.0	7.0	1.0
UUUNL:Baculoviridae	309	232	309	0.7508090614886731	232.0	309.0	0.7508090614886731	232	77	0.24919093851132687	232.0	77.0	0.24919093851132687
UUUNL:Hytrosaviridae	6	4	6	0.6666666666666666	4.0	6.0	0.6666666666666666	4	2	0.3333333333333333	4.0	2.0	0.3333333333333333
UUUNL:Nudiviridae	42	28	42	0.6666666666666666	28.0	42.0	0.6666666666666666	28	14	0.3333333333333333	28.0	14.0	0.3333333333333333
UUUNU:Nimaviridae	39	26	39	0.6666666666666666	26.0	39.0	0.6666666666666666	26	13	0.3333333333333333	26.0	13.0	0.3333333333333333
UUUNU:Undefined	9	9	1	1.0	1.0	1.0	1.0	9	0	0.0	0.0	0.0
UUUUU:Alphasatellitidae	255	174	255	0.6823529411764706	174.0	255.0	0.6823529411764706	174	81	0.3176470588235294	174.0	81.0	0.3176470588235294
UUUUU:Ampullaviridae	9	6	9	0.6666666666666666	6.0	9.0	0.6666666666666666	6	3	0.3333333333333333	6.0	3.0	0.3333333333333333
UUUUU:Anelloviridae	468	317	468	0.6773504273504274	317.0	468.0	0.6773504273504274	317	151	0.32264957264957267	317.0	151.0	0.32264957264957267
UUUUU:Avsunviroidae	15	9	10	0.6	9.0	10.0	0.9	9	1	0.1	9.0	1.0	0.1
UUUUU:Bartogtaviriformidae	3	2	3	0.6666666666666666	2.0	3.0	0.6666666666666666	2	1	0.3333333333333333	2.0	1.0	0.3333333333333333
UUUUU:Bicaudaviridae	3	2	3	0.6666666666666666	2.0	3.0	0.6666666666666666	2	1	0.3333333333333333	2.0	1.0	0.3333333333333333
UUUUU:Brachygtaviriformidae	3	2	3	0.6666666666666666	2.0	3.0	0.6666666666666666	2	1	0.3333333333333333	2.0	1.0	0.3333333333333333
UUUUU:Clavaviridae	3	2	3	0.6666666666666666	2.0	3.0	0.6666666666666666	2	1	0.3333333333333333	2.0	1.0	0.3333333333333333
UUUUU:Fuselloviridae	177	23	29	0.12994350282485875	23.0	29.0	0.7931034482758621	23	6	0.20689655172413793	23.0	6.0	0.20689655172413793
UUUUU:Globuloviridae	12	8	12	0.6666666666666666	8.0	12.0	0.6666666666666666	8	4	0.3333333333333333	8.0	4.0	0.3333333333333333
UUUUU:Guttaviridae	3	2	3	0.6666666666666666	2.0	3.0	0.6666666666666666	2	1	0.3333333333333333	2.0	1.0	0.3333333333333333
UUUUU:Halspiviridae	3	2	3	0.6666666666666666	2.0	3.0	0.6666666666666666	2	1	0.3333333333333333	2.0	1.0	0.3333333333333333
UUUUU:Itzamnaviridae	6	4	6	0.6666666666666666	4.0	6.0	0.6666666666666666	4	2	0.3333333333333333	4.0	2.0	0.3333333333333333
UUUUU:Ovaliviridae	3	2	3	0.6666666666666666	2.0	3.0	0.6666666666666666	2	1	0.3333333333333333	2.0	1.0	0.3333333333333333
UUUUU:Plasmaviridae	3	2	3	0.6666666666666666	2.0	3.0	0.6666666666666666	2	1	0.3333333333333333	2.0	1.0	0.3333333333333333
UUUUU:Polydnaviriformidae	690	446	688	0.6463768115942029	446.0	688.0	0.6482558139534884	446	242	0.35174418604651164	446.0	242.0	0.35174418604651164
UUUUU:Portogloboviridae	6	5	6	0.8333333333333334	5.0	6.0	0.8333333333333334	5	1	0.16666666666666666	5.0	1.0	0.16666666666666666
UUUUU:Pospiviroidae	117	57	58	0.48717948717948717	57.0	58.0	0.9827586206896551	57	1	0.017241379310344827	57.0	1.0	0.017241379310344827
UUUUU:Rhodogtaviriformidae	12	12	12	1.0	12.0	12.0	1.0	12	0	0.0	12.0	0.0	0.0
UUUUU:Spiraviridae	3	2	3	0.6666666666666666	2.0	3.0	0.6666666666666666	2	1	0.3333333333333333	2.0	1.0	0.3333333333333333
UUUUU:Thaspiviridae	9	6	9	0.6666666666666666	6.0	9.0	0.6666666666666666	6	3	0.3333333333333333	6.0	3.0	0.3333333333333333
UUUUU:Tolecusatellitidae	393	265	393	0.6743002544529262	265.0	393.0	0.6743002544529262	265	128	0.3256997455470738	265.0	128.0	0.3256997455470738
UUUUU:Undefined	3	2	3	0.6666666666666666	2.0	3.0	0.6666666666666666	2	1	0.3333333333333333	0.0	1.0	1.0
VBNMA:Phycodnaviridae	36	25	36	0.6944444444444444	25.0	36.0	0.6944444444444444	25	11	0.3055555555555556	25.0	11.0	0.3055555555555556
VBNMI:Allomimiviridae	6	4	6	0.6666666666666666	4.0	6.0	0.6666666666666666	4	2	0.3333333333333333	4.0	2.0	0.3333333333333333
VBNMI:Mesomimiviridae	9	6	9	0.6666666666666666	6.0	9.0	0.6666666666666666	6	2	0.25	6.0	2.0	0.25
VBNMI:Mimiviridae	42	39	42	0.9285714285714286	39.0	42.0	0.9285714285714286	39	3	0.07142857142857142	39.0	3.0	0.07142857142857142
VBNMI:Schizomimiviridae	6	4	6	0.6666666666666666	4.0	6.0	0.6666666666666666	4	2	0.3333333333333333	4.0	2.0	0.3333333333333333
VBNMP:Ascoviridae	15	11	15	0.7333333333333333	11.0	15.0	0.7333333333333333	11	4	0.26666666666666666	11.0	4.0	0.26666666666666666
VBNMP:Iridoviridae	162	133	162	0.8209876543209876	133.0	162.0	0.8209876543209876	133	29	0.17901234567901234	133.0	29.0	0.17901234567901234
VBNMP:Marseilleviridae	9	9	9	1.0	9.0	9.0	1.0	9	0	0.0	9.0	0.0	0.0
VBNMU:Mamonoviridae	6	4	6	0.6666666666666666	4.0	6.0	0.6666666666666666	4	2	0.3333333333333333	4.0	2.0	0.3333333333333333
VBNPA:Asfarviridae	60	40	60	0.6666666666666666	40.0	60.0	0.6666666666666666	40	20	0.3333333333333333	40.0	20.0	0.3333333333333333
VBNPC:Poxviridae	168	140	165	0.8333333333333334	140.0	165.0	0.8484848484848485	140	25	0.15151515151515152	140.0	25.0	0.15151515151515152
VBPAL:Finnlakeviridae	36	2	3	0.05555555555555555	2.0	3.0	0.6666666666666666	2	1	0.3333333333333333	2.0	1.0	0.3333333333333333
VBPML:Maviroviridae	3	2	3	0.6666666666666666	2.0	3.0	0.6666666666666666	2	1	0.3333333333333333	2.0	1.0	0.3333333333333333
VBPML:Undefined	150	143	8	0.9533333333333334	1.0	8.0	0.125	143	7	0.04666666666666667	0.0	7.0	1.0
VBPMM:Sputniviroviridae	6	4	6	0.6666666666666666	4.0	6.0	0.6666666666666666	4	2	0.3333333333333333	4.0	2.0	0.3333333333333333
VBPPO:Adintoviridae	6	4	6	0.6666666666666666	4.0	6.0	0.6666666666666666	4	2	0.3333333333333333	4.0	2.0	0.3333333333333333
VBPPU:Undefined	150	97	55	0.6466666666666666	2.0	55.0	0.03636363636363636	97	53	0.35333333333333333	0.0	53.0	1.0
VBPTA:Skuldviridae	6	5	6	0.8333333333333334	5.0	6.0	0.8333333333333334	5	1	0.16666666666666666	5.0	1.0	0.16666666666666666
VBPTB:Turriviridae	6	4	6	0.6666666666666666	4.0	6.0	0.6666666666666666	4	2	0.3333333333333333	4.0	2.0	0.3333333333333333
VBPTC:Chaacviridae	9	6	9	0.6666666666666666	6.0	9.0	0.6666666666666666	6	3	0.3333333333333333	6.0	3.0	0.3333333333333333
VBPTK:Tectiviridae	36	29	36	0.8055555555555556	29.0	36.0	0.8055555555555556	29	7	0.19444444444444445	29.0	7.0	0.19444444444444445
VBPTR:Adenoviridae	609	431	607	0.7077175697865353	431.0	607.0	0.7100494233937397	431	176	0.2899505766062603	431.0	176.0	0.2899505766062603
VBPTU:Autolykiviridae	15	13	15	0.8666666666666667	13.0	15.0	0.8666666666666667	13	2	0.13333333333333333	13.0	2.0	0.13333333333333333
VBPTV:Corticoviridae	6	6	6	1.0	6.0	6.0	1.0	6	0	0.0	6.0	0.0	0.0
VBPUU:Undefined	150	149	1	0.9933333333333333	0.0	1.0	0.0	149	1	0.006666666666666667	0.0	1.0	1.0
VBUUU:Yaraviridae	3	2	3	0.6666666666666666	2.0	3.0	0.6666666666666666	2	1	0.3333333333333333	2.0	1.0	0.3333333333333333
VHDLH:Matsushitaviridae	6	4	6	0.6666666666666666	4.0	6.0	0.6666666666666666	4	2	0.3333333333333333	4.0	2.0	0.3333333333333333
VHDLH:Simuloviridae	9	8	9	0.8888888888888888	8.0	9.0	0.8888888888888888	8	1	0.1111111111111111	8.0	1.0	0.1111111111111111
VHDLH:Sphaerolipoviridae	12	8	12	0.6666666666666666	8.0	12.0	0.6666666666666666	8	4	0.3333333333333333	8.0	4.0	0.3333333333333333
VHDLU:Undefined	165	161	4	0.9757575757575757	0.0	4.0	0.0	161	4	0.024242424242424242	0.0	4.0	1.0
VUUUU:Undefined	150	141	9	0.94	0.0	9.0	0.0	141	9	0.06	0.0	9.0	1.0
