## Supplementary data 3 for "First community challenge for automated virus taxonomy": Team13-Sub1_lineage.csv

LineageFamily	n_sequences	n_correct_fixed	n_attempted	accuracy_Family_fixed	n_correct_attempted	n_attempted_check	accuracy_Family_attempted	n_TP_fixed	n_FP_fixed	FDR_Family_fixed	n_TP_attempted	n_FP_attempted	FDR_Family_attempted
AZTTL:Lipothrixviridae	30	30	30	1.0	30	30	1.0	30	0	0.0	30	0	0.0
AZTTL:Rudiviridae	51	51	51	1.0	51	51	1.0	51	0	0.0	51	0	0.0
AZTTL:Ungulaviridae	3	3	3	1.0	3	3	1.0	3	0	0.0	3	0	0.0
AZTTM:Ahmunviridae	3	3	3	1.0	3	3	1.0	3	0	0.0	3	0	0.0
AZTTP:Tristromaviridae	9	9	9	1.0	9	9	1.0	9	0	0.0	9	0	0.0
AZTTU:Undefined	9	9	4	1.0	4	4	1.0	9	0	0.0	0	0
DHPHH:Alloherpesviridae	39	38	38	0.9743589743589743	38	38	1.0	38	0	0.0	38	0	0.0
DHPHH:Malacoherpesviridae	6	6	6	1.0	6	6	1.0	6	0	0.0	6	0	0.0
DHPHH:Orthoherpesviridae	354	350	350	0.9887005649717514	350	350	1.0	350	0	0.0	350	0	0.0
DHUCA:Undefined	3	2	3	0.6666666666666666	2	3	0.6666666666666666	2	1	0.3333333333333333	0	1	1.0
DHUCC:Crevaviridae	12	12	12	1.0	12	12	1.0	12	0	0.0	12	0	0.0
DHUCC:Intestiviridae	54	54	54	1.0	54	54	1.0	54	0	0.0	54	0	0.0
DHUCC:Steigviridae	45	45	45	1.0	45	45	1.0	45	0	0.0	45	0	0.0
DHUCC:Suoliviridae	108	108	108	1.0	108	108	1.0	108	0	0.0	108	0	0.0
DHUCC:Undefined	6	6	6	1.0	6	6	1.0	6	0	0.0	0	0
DHUCJ:Yangangviridae	9	9	9	1.0	9	9	1.0	9	0	0.0	9	0	0.0
DHUCJ:Yanlukaviridae	3	3	3	1.0	3	3	1.0	3	0	0.0	3	0	0.0
DHUCK:Graaviviridae	6	6	6	1.0	6	6	1.0	6	0	0.0	6	0	0.0
DHUCK:Haloferuviridae	9	9	9	1.0	9	9	1.0	9	0	0.0	9	0	0.0
DHUCK:Pyrstoviridae	3	3	3	1.0	3	3	1.0	3	0	0.0	3	0	0.0
DHUCK:Shortaselviridae	3	3	3	1.0	3	3	1.0	3	0	0.0	3	0	0.0
DHUCM:Anaerodiviridae	3	3	3	1.0	3	3	1.0	3	0	0.0	3	0	0.0
DHUCM:Aoguangviridae	3	3	3	1.0	3	3	1.0	3	0	0.0	3	0	0.0
DHUCM:Leisingerviridae	3	3	3	1.0	3	3	1.0	3	0	0.0	3	0	0.0
DHUCN:Ahpuchviridae	3	3	3	1.0	3	3	1.0	3	0	0.0	3	0	0.0
DHUCN:Ekchuahviridae	6	6	6	1.0	6	6	1.0	6	0	0.0	6	0	0.0
DHUCT:Druskaviridae	6	6	6	1.0	6	6	1.0	6	0	0.0	6	0	0.0
DHUCT:Hafunaviridae	30	30	30	1.0	30	30	1.0	30	0	0.0	30	0	0.0
DHUCT:Halomagnusviridae	6	4	6	0.6666666666666666	4	6	0.6666666666666666	4	0	0.0	4	0	0.0
DHUCT:Soleiviridae	3	3	3	1.0	3	3	1.0	3	0	0.0	3	0	0.0
DHUCU:Ackermannviridae	189	189	189	1.0	189	189	1.0	189	0	0.0	189	0	0.0
DHUCU:Aggregaviridae	3	3	3	1.0	3	3	1.0	3	0	0.0	3	0	0.0
DHUCU:Aliceevansviridae	378	378	378	1.0	378	378	1.0	378	0	0.0	378	0	0.0
DHUCU:Arenbergviridae	3	3	3	1.0	3	3	1.0	3	0	0.0	3	0	0.0
DHUCU:Assiduviridae	9	9	9	1.0	9	9	1.0	9	0	0.0	9	0	0.0
DHUCU:Autographiviridae	1116	1116	1116	1.0	1116	1116	1.0	1116	0	0.0	1116	0	0.0
DHUCU:Casjensviridae	147	147	147	1.0	147	147	1.0	147	0	0.0	147	0	0.0
DHUCU:Chaseviridae	45	45	45	1.0	45	45	1.0	45	0	0.0	45	0	0.0
DHUCU:Chimalliviridae	99	99	99	1.0	99	99	1.0	99	0	0.0	99	0	0.0
DHUCU:Demerecviridae	300	300	300	1.0	300	300	1.0	300	0	0.0	300	0	0.0
DHUCU:Drexlerviridae	339	339	339	1.0	339	339	1.0	339	0	0.0	339	0	0.0
DHUCU:Duneviridae	18	18	18	1.0	18	18	1.0	18	0	0.0	18	0	0.0
DHUCU:Fervensviridae	3	3	3	1.0	3	3	1.0	3	0	0.0	3	0	0.0
DHUCU:Forsetiviridae	6	6	6	1.0	6	6	1.0	6	0	0.0	6	0	0.0
DHUCU:Fredfastierviridae	9	6	9	0.6666666666666666	6	9	0.6666666666666666	6	0	0.0	6	0	0.0
DHUCU:Grimontviridae	30	30	30	1.0	30	30	1.0	30	0	0.0	30	0	0.0
DHUCU:Guelinviridae	30	30	30	1.0	30	30	1.0	30	0	0.0	30	0	0.0
DHUCU:Helgolandviridae	3	3	3	1.0	3	3	1.0	3	0	0.0	3	0	0.0
DHUCU:Herelleviridae	345	345	345	1.0	345	345	1.0	345	0	0.0	345	0	0.0
DHUCU:Kleczkowskaviridae	6	6	6	1.0	6	6	1.0	6	0	0.0	6	0	0.0
DHUCU:Kyanoviridae	201	201	201	1.0	201	201	1.0	201	0	0.0	201	0	0.0
DHUCU:Madisaviridae	3	3	3	1.0	3	3	1.0	3	0	0.0	3	0	0.0
DHUCU:Madridviridae	6	6	6	1.0	6	6	1.0	6	0	0.0	6	0	0.0
DHUCU:Mesyanzhinovviridae	60	57	60	0.95	57	60	0.95	57	0	0.0	57	0	0.0
DHUCU:Molycolviridae	6	6	6	1.0	6	6	1.0	6	0	0.0	6	0	0.0
DHUCU:Naomviridae	3	3	3	1.0	3	3	1.0	3	0	0.0	3	0	0.0
DHUCU:Orlajensenviridae	33	33	33	1.0	33	33	1.0	33	0	0.0	33	0	0.0
DHUCU:Pachyviridae	15	15	15	1.0	15	15	1.0	15	0	0.0	15	0	0.0
DHUCU:Peduoviridae	381	370	373	0.9711286089238845	370	373	0.9919571045576407	370	3	0.00804289544235925	370	3	0.00804289544235925
DHUCU:Pervagoviridae	12	7	12	0.5833333333333334	7	12	0.5833333333333334	7	0	0.0	7	0	0.0
DHUCU:Pootjesviridae	33	33	33	1.0	33	33	1.0	33	0	0.0	33	0	0.0
DHUCU:Pungoviridae	3	3	3	1.0	3	3	1.0	3	0	0.0	3	0	0.0
DHUCU:Rountreeviridae	114	114	114	1.0	114	114	1.0	114	0	0.0	114	0	0.0
DHUCU:Saffermanviridae	12	12	12	1.0	12	12	1.0	12	0	0.0	12	0	0.0
DHUCU:Salasmaviridae	93	93	93	1.0	93	93	1.0	93	0	0.0	93	0	0.0
DHUCU:Saparoviridae	6	6	6	1.0	6	6	1.0	6	0	0.0	6	0	0.0
DHUCU:Schitoviridae	318	318	318	1.0	318	318	1.0	318	0	0.0	318	0	0.0
DHUCU:Speroviridae	3	3	3	1.0	3	3	1.0	3	0	0.0	3	0	0.0
DHUCU:Stanwilliamsviridae	84	82	84	0.9761904761904762	82	84	0.9761904761904762	82	0	0.0	82	0	0.0
DHUCU:Straboviridae	624	624	624	1.0	624	624	1.0	624	0	0.0	624	0	0.0
DHUCU:Suolaviridae	3	3	3	1.0	3	3	1.0	3	0	0.0	3	0	0.0
DHUCU:Undefined	7539	7511	7537	0.9962859795728877	7509	7537	0.9962849940294547	7511	28	0.003714020427112349	0	28	1.0
DHUCU:Verdandiviridae	9	9	9	1.0	9	9	1.0	9	0	0.0	9	0	0.0
DHUCU:Vertoviridae	15	13	14	0.8666666666666667	13	14	0.9285714285714286	13	0	0.0	13	0	0.0
DHUCU:Vilmaviridae	81	81	81	1.0	81	81	1.0	81	0	0.0	81	0	0.0
DHUCU:Winoviridae	9	9	9	1.0	9	9	1.0	9	0	0.0	9	0	0.0
DHUCU:Zierdtviridae	78	78	78	1.0	78	78	1.0	78	0	0.0	78	0	0.0
DHUCU:Zobellviridae	39	34	39	0.8717948717948718	34	39	0.8717948717948718	34	0	0.0	34	0	0.0
MLHFT:Inoviridae	207	203	203	0.9806763285024155	203	203	1.0	203	0	0.0	203	0	0.0
MLHFT:Paulinoviridae	6	6	6	1.0	6	6	1.0	6	0	0.0	6	0	0.0
MLHFT:Plectroviridae	18	18	18	1.0	18	18	1.0	18	0	0.0	18	0	0.0
MLHFT:Undefined	150	114	137	0.76	101	137	0.7372262773722628	114	36	0.24	0	36	1.0
MSCAB:Bacilladnaviridae	66	64	64	0.9696969696969697	64	64	1.0	64	0	0.0	64	0	0.0
MSCAC:Circoviridae	444	442	442	0.9954954954954955	442	442	1.0	442	0	0.0	442	0	0.0
MSCAC:Smacoviridae	249	249	249	1.0	249	249	1.0	249	0	0.0	249	0	0.0
MSCAC:Vilyaviridae	54	54	54	1.0	54	54	1.0	54	0	0.0	54	0	0.0
MSCAM:Amesuviridae	6	6	6	1.0	6	6	1.0	6	0	0.0	6	0	0.0
MSCAM:Nanoviridae	555	520	520	0.9369369369369369	520	520	1.0	520	0	0.0	520	0	0.0
MSCAR:Naryaviridae	15	14	14	0.9333333333333333	14	14	1.0	14	0	0.0	14	0	0.0
MSCAR:Nenyaviridae	18	18	18	1.0	18	18	1.0	18	0	0.0	18	0	0.0
MSCAR:Redondoviridae	78	76	76	0.9743589743589743	76	76	1.0	76	0	0.0	76	0	0.0
MSCMP:Bidnaviridae	6	6	6	1.0	6	6	1.0	6	0	0.0	6	0	0.0
MSCPS:Polyomaviridae	351	346	346	0.9857549857549858	346	346	1.0	346	0	0.0	346	0	0.0
MSCPZ:Papillomaviridae	1029	1018	1018	0.989310009718173	1018	1018	1.0	1018	0	0.0	1018	0	0.0
MSCQP:Parvoviridae	525	516	519	0.9828571428571429	516	519	0.9942196531791907	516	0	0.0	516	0	0.0
MSCRG:Geminiviridae	2814	2784	2784	0.9893390191897654	2784	2784	1.0	2784	0	0.0	2784	0	0.0
MSCRG:Genomoviridae	717	714	714	0.99581589958159	714	714	1.0	714	0	0.0	714	0	0.0
MSCUU:Undefined	150	118	141	0.7866666666666666	109	141	0.7730496453900709	118	32	0.21333333333333335	0	32	1.0
MSPMP:Microviridae	210	80	206	0.38095238095238093	80	206	0.3883495145631068	80	16	0.16666666666666666	80	16	0.16666666666666666
MTSHH:Pleolipoviridae	48	47	47	0.9791666666666666	47	47	1.0	47	0	0.0	47	0	0.0
MTSHU:Undefined	150	147	53	0.98	50	53	0.9433962264150944	147	3	0.02	0	3	1.0
RODCG:Alternaviridae	51	50	50	0.9803921568627451	50	50	1.0	50	0	0.0	50	0	0.0
RODCG:Botybirnaviridae	6	6	6	1.0	6	6	1.0	6	0	0.0	6	0	0.0
RODCG:Chrysoviridae	471	463	463	0.9830148619957537	463	463	1.0	463	0	0.0	463	0	0.0
RODCG:Giardiaviridae	3	3	3	1.0	3	3	1.0	3	0	0.0	3	0	0.0
RODCG:Megabirnaviridae	6	6	6	1.0	6	6	1.0	6	0	0.0	6	0	0.0
RODCG:Monocitiviridae	3	3	3	1.0	3	3	1.0	3	0	0.0	3	0	0.0
RODCG:Orthototiviridae	18	18	18	1.0	18	18	1.0	18	0	0.0	18	0	0.0
RODCG:Pseudototiviridae	60	60	60	1.0	60	60	1.0	60	0	0.0	60	0	0.0
RODCG:Quadriviridae	27	26	26	0.9629629629629629	26	26	1.0	26	0	0.0	26	0	0.0
RODRR:Sedoreoviridae	1266	1249	1249	0.9865718799368088	1249	1249	1.0	1249	0	0.0	1249	0	0.0
RODRR:Spinareoviridae	1518	1468	1485	0.9670619235836627	1468	1485	0.9885521885521885	1468	4	0.002717391304347826	1468	4	0.002717391304347826
RODVM:Cystoviridae	63	63	63	1.0	63	63	1.0	63	0	0.0	63	0	0.0
ROKAH:Alphatetraviridae	18	17	17	0.9444444444444444	17	17	1.0	17	0	0.0	17	0	0.0
ROKAH:Benyviridae	39	38	38	0.9743589743589743	38	38	1.0	38	0	0.0	38	0	0.0
ROKAH:Hepeviridae	72	72	72	1.0	72	72	1.0	72	0	0.0	72	0	0.0
ROKAH:Matonaviridae	12	12	12	1.0	12	12	1.0	12	0	0.0	12	0	0.0
ROKAM:Bromoviridae	348	344	344	0.9885057471264368	344	344	1.0	344	0	0.0	344	0	0.0
ROKAM:Closteroviridae	204	203	203	0.9950980392156863	203	203	1.0	203	0	0.0	203	0	0.0
ROKAM:Endornaviridae	93	93	93	1.0	93	93	1.0	93	0	0.0	93	0	0.0
ROKAM:Kitaviridae	87	86	86	0.9885057471264368	86	86	1.0	86	0	0.0	86	0	0.0
ROKAM:Mayoviridae	24	24	24	1.0	24	24	1.0	24	0	0.0	24	0	0.0
ROKAM:Togaviridae	162	161	161	0.9938271604938271	161	161	1.0	161	0	0.0	161	0	0.0
ROKAM:Virgaviridae	246	245	245	0.9959349593495935	245	245	1.0	245	0	0.0	245	0	0.0
ROKAT:Alphaflexiviridae	198	192	192	0.9696969696969697	192	192	1.0	192	0	0.0	192	0	0.0
ROKAT:Betaflexiviridae	411	407	407	0.9902676399026764	407	407	1.0	407	0	0.0	407	0	0.0
ROKAT:Deltaflexiviridae	9	9	9	1.0	9	9	1.0	9	0	0.0	9	0	0.0
ROKAT:Gammaflexiviridae	12	12	12	1.0	12	12	1.0	12	0	0.0	12	0	0.0
ROKAT:Tymoviridae	120	117	117	0.975	117	117	1.0	117	0	0.0	117	0	0.0
ROKFA:Flaviviridae	441	432	432	0.9795918367346939	432	432	1.0	432	0	0.0	432	0	0.0
ROKMN:Nodaviridae	123	120	121	0.975609756097561	120	121	0.9917355371900827	120	0	0.0	120	0	0.0
ROKMN:Sinhaliviridae	6	6	6	1.0	6	6	1.0	6	0	0.0	6	0	0.0
ROKTT:Carmotetraviridae	3	3	3	1.0	3	3	1.0	3	0	0.0	3	0	0.0
ROKTT:Tombusviridae	291	286	286	0.9828178694158075	286	286	1.0	286	0	0.0	286	0	0.0
ROLAW:Narnaviridae	6	6	6	1.0	6	6	1.0	6	0	0.0	6	0	0.0
ROLHC:Mitoviridae	315	310	310	0.9841269841269841	310	310	1.0	310	0	0.0	310	0	0.0
ROLLN:Atkinsviridae	273	268	268	0.9816849816849816	268	268	1.0	268	0	0.0	268	0	0.0
ROLLN:Duinviridae	18	18	18	1.0	18	18	1.0	18	0	0.0	18	0	0.0
ROLLN:Fiersviridae	867	862	862	0.994232987312572	862	862	1.0	862	0	0.0	862	0	0.0
ROLLN:Solspiviridae	81	81	81	1.0	81	81	1.0	81	0	0.0	81	0	0.0
ROLLT:Blumeviridae	87	85	85	0.9770114942528736	85	85	1.0	85	0	0.0	85	0	0.0
ROLLT:Steitzviridae	1167	1156	1156	0.9905741216795202	1156	1156	1.0	1156	0	0.0	1156	0	0.0
ROLLU:Undefined	9	9	9	1.0	9	9	1.0	9	0	0.0	0	0
ROLMO:Botourmiaviridae	525	516	516	0.9828571428571429	516	516	1.0	516	0	0.0	516	0	0.0
RONBE:Cruliviridae	27	27	27	1.0	27	27	1.0	27	0	0.0	27	0	0.0
RONBE:Fimoviridae	507	497	500	0.980276134122288	497	500	0.994	497	3	0.006	497	3	0.006
RONBE:Hantaviridae	549	531	532	0.9672131147540983	531	532	0.9981203007518797	531	0	0.0	531	0	0.0
RONBE:Peribunyaviridae	1722	1693	1698	0.9831591173054588	1693	1698	0.997055359246172	1693	5	0.002944640753828033	1693	5	0.002944640753828033
RONBE:Phasmaviridae	180	180	180	1.0	180	180	1.0	180	0	0.0	180	0	0.0
RONBE:Tospoviridae	219	218	218	0.9954337899543378	218	218	1.0	218	0	0.0	218	0	0.0
RONBE:Tulasviridae	3	3	3	1.0	3	3	1.0	3	0	0.0	3	0	0.0
RONBH:Arenaviridae	456	450	450	0.9868421052631579	450	450	1.0	450	0	0.0	450	0	0.0
RONBH:Leishbuviridae	9	9	9	1.0	9	9	1.0	9	0	0.0	9	0	0.0
RONBH:Mypoviridae	9	9	9	1.0	9	9	1.0	9	0	0.0	9	0	0.0
RONBH:Nairoviridae	513	501	501	0.9766081871345029	501	501	1.0	501	0	0.0	501	0	0.0
RONBH:Phenuiviridae	1500	1467	1470	0.978	1467	1470	0.9979591836734694	1467	1	0.0006811989100817438	1467	1	0.0006811989100817438
RONBH:Wupedeviridae	9	9	9	1.0	9	9	1.0	9	0	0.0	9	0	0.0
RONCM:Qinviridae	48	48	48	1.0	48	48	1.0	48	0	0.0	48	0	0.0
RONIA:Amnoonviridae	30	29	29	0.9666666666666667	29	29	1.0	29	0	0.0	29	0	0.0
RONIA:Orthomyxoviridae	276	273	273	0.9891304347826086	273	273	1.0	273	0	0.0	273	0	0.0
RONMJ:Aliusviridae	36	35	35	0.9722222222222222	35	35	1.0	35	0	0.0	35	0	0.0
RONMJ:Chuviridae	153	151	151	0.9869281045751634	151	151	1.0	151	0	0.0	151	0	0.0
RONMJ:Crepuscuviridae	3	3	3	1.0	3	3	1.0	3	0	0.0	3	0	0.0
RONMJ:Myriaviridae	3	3	3	1.0	3	3	1.0	3	0	0.0	3	0	0.0
RONMJ:Natareviridae	3	3	3	1.0	3	3	1.0	3	0	0.0	3	0	0.0
RONMM:Artoviridae	27	26	26	0.9629629629629629	26	26	1.0	26	0	0.0	26	0	0.0
RONMM:Bornaviridae	63	63	63	1.0	63	63	1.0	63	0	0.0	63	0	0.0
RONMM:Filoviridae	48	47	47	0.9791666666666666	47	47	1.0	47	0	0.0	47	0	0.0
RONMM:Lispiviridae	90	90	90	1.0	90	90	1.0	90	0	0.0	90	0	0.0
RONMM:Mymonaviridae	189	187	187	0.9894179894179894	187	187	1.0	187	0	0.0	187	0	0.0
RONMM:Nyamiviridae	69	68	68	0.9855072463768116	68	68	1.0	68	0	0.0	68	0	0.0
RONMM:Paramyxoviridae	249	243	243	0.9759036144578314	243	243	1.0	243	0	0.0	243	0	0.0
RONMM:Pneumoviridae	15	15	15	1.0	15	15	1.0	15	0	0.0	15	0	0.0
RONMM:Rhabdoviridae	969	953	953	0.9834881320949432	953	953	1.0	953	0	0.0	953	0	0.0
RONMM:Sunviridae	3	3	3	1.0	3	3	1.0	3	0	0.0	3	0	0.0
RONMM:Xinmoviridae	42	41	41	0.9761904761904762	41	41	1.0	41	0	0.0	41	0	0.0
RONMN:Aspiviridae	51	50	50	0.9803921568627451	50	50	1.0	50	0	0.0	50	0	0.0
RONYG:Yueviridae	12	11	11	0.9166666666666666	11	11	1.0	11	0	0.0	11	0	0.0
ROPDD:Amalgaviridae	33	29	32	0.8787878787878788	29	32	0.90625	29	3	0.09375	29	3	0.09375
ROPDD:Curvulaviridae	12	11	11	0.9166666666666666	11	11	1.0	11	0	0.0	11	0	0.0
ROPDD:Fusariviridae	102	101	101	0.9901960784313726	101	101	1.0	101	0	0.0	101	0	0.0
ROPDD:Hypoviridae	129	127	127	0.9844961240310077	127	127	1.0	127	0	0.0	127	0	0.0
ROPDD:Partitiviridae	399	382	382	0.9573934837092731	382	382	1.0	382	0	0.0	382	0	0.0
ROPDD:Picobirnaviridae	24	24	24	1.0	24	24	1.0	24	0	0.0	24	0	0.0
ROPPN:Abyssoviridae	3	3	3	1.0	3	3	1.0	3	0	0.0	3	0	0.0
ROPPN:Arteriviridae	69	69	69	1.0	69	69	1.0	69	0	0.0	69	0	0.0
ROPPN:Coronaviridae	156	155	155	0.9935897435897436	155	155	1.0	155	0	0.0	155	0	0.0
ROPPN:Cremegaviridae	6	5	5	0.8333333333333334	5	5	1.0	5	0	0.0	5	0	0.0
ROPPN:Euroniviridae	9	9	9	1.0	9	9	1.0	9	0	0.0	9	0	0.0
ROPPN:Gresnaviridae	3	3	3	1.0	3	3	1.0	3	0	0.0	3	0	0.0
ROPPN:Medioniviridae	6	6	6	1.0	6	6	1.0	6	0	0.0	6	0	0.0
ROPPN:Mesoniviridae	42	41	41	0.9761904761904762	41	41	1.0	41	0	0.0	41	0	0.0
ROPPN:Mononiviridae	3	3	3	1.0	3	3	1.0	3	0	0.0	3	0	0.0
ROPPN:Nanghoshaviridae	3	3	3	1.0	3	3	1.0	3	0	0.0	3	0	0.0
ROPPN:Nanhypoviridae	3	3	3	1.0	3	3	1.0	3	0	0.0	3	0	0.0
ROPPN:Olifoviridae	3	2	2	0.6666666666666666	2	2	1.0	2	0	0.0	2	0	0.0
ROPPN:Roniviridae	12	12	12	1.0	12	12	1.0	12	0	0.0	12	0	0.0
ROPPN:Tobaniviridae	63	63	63	1.0	63	63	1.0	63	0	0.0	63	0	0.0
ROPPP:Caliciviridae	81	80	80	0.9876543209876543	80	80	1.0	80	0	0.0	80	0	0.0
ROPPP:Dicistroviridae	48	48	48	1.0	48	48	1.0	48	0	0.0	48	0	0.0
ROPPP:Iflaviridae	45	45	45	1.0	45	45	1.0	45	0	0.0	45	0	0.0
ROPPP:Marnaviridae	60	60	60	1.0	60	60	1.0	60	0	0.0	60	0	0.0
ROPPP:Noraviridae	3	3	3	1.0	3	3	1.0	3	0	0.0	3	0	0.0
ROPPP:Picornaviridae	1893	1879	1879	0.9926043317485472	1879	1879	1.0	1879	0	0.0	1879	0	0.0
ROPPP:Polycipiviridae	39	37	37	0.9487179487179487	37	37	1.0	37	0	0.0	37	0	0.0
ROPPP:Secoviridae	525	517	518	0.9847619047619047	517	518	0.9980694980694981	517	0	0.0	517	0	0.0
ROPPP:Solinviviridae	6	6	6	1.0	6	6	1.0	6	0	0.0	6	0	0.0
ROPPS:Alvernaviridae	3	3	3	1.0	3	3	1.0	3	0	0.0	3	0	0.0
ROPPS:Barnaviridae	3	3	3	1.0	3	3	1.0	3	0	0.0	3	0	0.0
ROPPS:Solemoviridae	180	177	177	0.9833333333333333	177	177	1.0	177	0	0.0	177	0	0.0
ROPSP:Potyviridae	810	800	800	0.9876543209876543	800	800	1.0	800	0	0.0	800	0	0.0
ROPSS:Astroviridae	66	66	66	1.0	66	66	1.0	66	0	0.0	66	0	0.0
ROPUU:Hadakaviridae	63	58	58	0.9206349206349206	58	58	1.0	58	0	0.0	58	0	0.0
ROPUY:Yadokariviridae	39	38	38	0.9743589743589743	38	38	1.0	38	0	0.0	38	0	0.0
ROUUU:Birnaviridae	99	98	98	0.98989898989899	98	98	1.0	98	0	0.0	98	0	0.0
ROUUU:Permutotetraviridae	3	3	3	1.0	3	3	1.0	3	0	0.0	3	0	0.0
RPARB:Hepadnaviridae	123	122	122	0.991869918699187	122	122	1.0	122	0	0.0	122	0	0.0
RPARO:Belpaoviridae	33	30	30	0.9090909090909091	30	30	1.0	30	0	0.0	30	0	0.0
RPARO:Caulimoviridae	294	289	289	0.9829931972789115	289	289	1.0	289	0	0.0	289	0	0.0
RPARO:Metaviridae	93	82	82	0.8817204301075269	82	82	1.0	82	0	0.0	82	0	0.0
RPARO:Pseudoviridae	99	92	92	0.9292929292929293	92	92	1.0	92	0	0.0	92	0	0.0
RPARO:Retroviridae	189	181	182	0.9576719576719577	181	182	0.9945054945054945	181	0	0.0	181	0	0.0
RUUUU:Kolmioviridae	45	44	44	0.9777777777777777	44	44	1.0	44	0	0.0	44	0	0.0
RUUUU:Polymycoviridae	204	196	196	0.9607843137254902	196	196	1.0	196	0	0.0	196	0	0.0
RUUUU:Sarthroviridae	24	19	19	0.7916666666666666	19	19	1.0	19	0	0.0	19	0	0.0
RUUUU:Undefined	18	18	18	1.0	18	18	1.0	18	0	0.0	0	0
UUUNL:Baculoviridae	309	309	309	1.0	309	309	1.0	309	0	0.0	309	0	0.0
UUUNL:Hytrosaviridae	6	6	6	1.0	6	6	1.0	6	0	0.0	6	0	0.0
UUUNL:Nudiviridae	42	42	42	1.0	42	42	1.0	42	0	0.0	42	0	0.0
UUUNU:Nimaviridae	39	39	39	1.0	39	39	1.0	39	0	0.0	39	0	0.0
UUUNU:Undefined	9	5	9	0.5555555555555556	5	9	0.5555555555555556	5	4	0.4444444444444444	0	4	1.0
UUUUU:Alphasatellitidae	255	248	248	0.9725490196078431	248	248	1.0	248	0	0.0	248	0	0.0
UUUUU:Ampullaviridae	9	9	9	1.0	9	9	1.0	9	0	0.0	9	0	0.0
UUUUU:Anelloviridae	468	460	460	0.9829059829059829	460	460	1.0	460	0	0.0	460	0	0.0
UUUUU:Avsunviroidae	15	11	12	0.7333333333333333	11	12	0.9166666666666666	11	1	0.08333333333333333	11	1	0.08333333333333333
UUUUU:Bartogtaviriformidae	3	3	3	1.0	3	3	1.0	3	0	0.0	3	0	0.0
UUUUU:Bicaudaviridae	3	3	3	1.0	3	3	1.0	3	0	0.0	3	0	0.0
UUUUU:Brachygtaviriformidae	3	2	2	0.6666666666666666	2	2	1.0	2	0	0.0	2	0	0.0
UUUUU:Clavaviridae	3	3	3	1.0	3	3	1.0	3	0	0.0	3	0	0.0
UUUUU:Fuselloviridae	177	27	130	0.15254237288135594	27	130	0.2076923076923077	27	49	0.6447368421052632	27	49	0.6447368421052632
UUUUU:Globuloviridae	12	12	12	1.0	12	12	1.0	12	0	0.0	12	0	0.0
UUUUU:Guttaviridae	3	3	3	1.0	3	3	1.0	3	0	0.0	3	0	0.0
UUUUU:Halspiviridae	3	3	3	1.0	3	3	1.0	3	0	0.0	3	0	0.0
UUUUU:Itzamnaviridae	6	6	6	1.0	6	6	1.0	6	0	0.0	6	0	0.0
UUUUU:Ovaliviridae	3	3	3	1.0	3	3	1.0	3	0	0.0	3	0	0.0
UUUUU:Plasmaviridae	3	3	3	1.0	3	3	1.0	3	0	0.0	3	0	0.0
UUUUU:Polydnaviriformidae	690	0	533	0.0	0	533	0.0	0	261	1.0	0	261	1.0
UUUUU:Portogloboviridae	6	6	6	1.0	6	6	1.0	6	0	0.0	6	0	0.0
UUUUU:Pospiviroidae	117	87	92	0.7435897435897436	87	92	0.9456521739130435	87	0	0.0	87	0	0.0
UUUUU:Rhodogtaviriformidae	12	9	9	0.75	9	9	1.0	9	0	0.0	9	0	0.0
UUUUU:Spiraviridae	3	3	3	1.0	3	3	1.0	3	0	0.0	3	0	0.0
UUUUU:Thaspiviridae	9	9	9	1.0	9	9	1.0	9	0	0.0	9	0	0.0
UUUUU:Tolecusatellitidae	393	372	372	0.9465648854961832	372	372	1.0	372	0	0.0	372	0	0.0
UUUUU:Undefined	3	3	3	1.0	3	3	1.0	3	0	0.0	0	0
VBNMA:Phycodnaviridae	36	36	36	1.0	36	36	1.0	36	0	0.0	36	0	0.0
VBNMI:Allomimiviridae	6	6	6	1.0	6	6	1.0	6	0	0.0	6	0	0.0
VBNMI:Mesomimiviridae	9	9	9	1.0	9	9	1.0	9	0	0.0	9	0	0.0
VBNMI:Mimiviridae	42	42	42	1.0	42	42	1.0	42	0	0.0	42	0	0.0
VBNMI:Schizomimiviridae	6	6	6	1.0	6	6	1.0	6	0	0.0	6	0	0.0
VBNMP:Ascoviridae	15	15	15	1.0	15	15	1.0	15	0	0.0	15	0	0.0
VBNMP:Iridoviridae	162	160	160	0.9876543209876543	160	160	1.0	160	0	0.0	160	0	0.0
VBNMP:Marseilleviridae	9	9	9	1.0	9	9	1.0	9	0	0.0	9	0	0.0
VBNMU:Mamonoviridae	6	6	6	1.0	6	6	1.0	6	0	0.0	6	0	0.0
VBNPA:Asfarviridae	60	60	60	1.0	60	60	1.0	60	0	0.0	60	0	0.0
VBNPC:Poxviridae	168	166	166	0.9880952380952381	166	166	1.0	166	0	0.0	166	0	0.0
VBPAL:Finnlakeviridae	36	3	34	0.08333333333333333	3	34	0.08823529411764706	3	1	0.25	3	1	0.25
VBPML:Maviroviridae	3	3	3	1.0	3	3	1.0	3	0	0.0	3	0	0.0
VBPML:Undefined	150	132	84	0.88	66	84	0.7857142857142857	132	18	0.12	0	18	1.0
VBPMM:Sputniviroviridae	6	6	6	1.0	6	6	1.0	6	0	0.0	6	0	0.0
VBPPO:Adintoviridae	6	6	6	1.0	6	6	1.0	6	0	0.0	6	0	0.0
VBPPU:Undefined	150	86	147	0.5733333333333334	83	147	0.564625850340136	86	64	0.4266666666666667	0	64	1.0
VBPTA:Skuldviridae	6	6	6	1.0	6	6	1.0	6	0	0.0	6	0	0.0
VBPTB:Turriviridae	6	6	6	1.0	6	6	1.0	6	0	0.0	6	0	0.0
VBPTC:Chaacviridae	9	9	9	1.0	9	9	1.0	9	0	0.0	9	0	0.0
VBPTK:Tectiviridae	36	36	36	1.0	36	36	1.0	36	0	0.0	36	0	0.0
VBPTR:Adenoviridae	609	598	599	0.9819376026272578	598	599	0.998330550918197	598	0	0.0	598	0	0.0
VBPTU:Autolykiviridae	15	15	15	1.0	15	15	1.0	15	0	0.0	15	0	0.0
VBPTV:Corticoviridae	6	6	6	1.0	6	6	1.0	6	0	0.0	6	0	0.0
VBPUU:Undefined	150	145	145	0.9666666666666667	140	145	0.9655172413793104	145	5	0.03333333333333333	0	5	1.0
VBUUU:Yaraviridae	3	3	3	1.0	3	3	1.0	3	0	0.0	3	0	0.0
VHDLH:Matsushitaviridae	6	6	6	1.0	6	6	1.0	6	0	0.0	6	0	0.0
VHDLH:Simuloviridae	9	8	8	0.8888888888888888	8	8	1.0	8	0	0.0	8	0	0.0
VHDLH:Sphaerolipoviridae	12	12	12	1.0	12	12	1.0	12	0	0.0	12	0	0.0
VHDLU:Undefined	165	162	70	0.9818181818181818	67	70	0.9571428571428572	162	3	0.01818181818181818	0	3	1.0
VUUUU:Undefined	150	148	114	0.9866666666666667	112	114	0.9824561403508771	148	2	0.013333333333333334	0	2	1.0
