## Supplementary data 3 for "First community challenge for automated virus taxonomy": Team15-Sub1_lineage.csv

LineageFamily	n_sequences	n_correct_fixed	n_attempted	accuracy_Family_fixed	n_correct_attempted	n_attempted_check	accuracy_Family_attempted	n_TP_fixed	n_FP_fixed	FDR_Family_fixed	n_TP_attempted	n_FP_attempted	FDR_Family_attempted
AZTTL:Lipothrixviridae	30	0	0	0.0				0	0
AZTTL:Rudiviridae	51	0	0	0.0				0	0
AZTTL:Ungulaviridae	3	0	0	0.0				0	0
AZTTM:Ahmunviridae	3	0	0	0.0				0	0
AZTTP:Tristromaviridae	9	0	0	0.0				0	0
AZTTU:Undefined	9	9	0	1.0				9	0	0.0
DHPHH:Alloherpesviridae	39	9	9	0.23076923076923078	9.0	9.0	1.0	9	0	0.0	9.0	0.0	0.0
DHPHH:Malacoherpesviridae	6	0	0	0.0				0	0
DHPHH:Orthoherpesviridae	354	95	95	0.268361581920904	95.0	95.0	1.0	95	0	0.0	95.0	0.0	0.0
DHUCA:Undefined	3	3	0	1.0				3	0	0.0
DHUCC:Crevaviridae	12	4	4	0.3333333333333333	4.0	4.0	1.0	4	0	0.0	4.0	0.0	0.0
DHUCC:Intestiviridae	54	18	18	0.3333333333333333	18.0	18.0	1.0	18	0	0.0	18.0	0.0	0.0
DHUCC:Steigviridae	45	14	14	0.3111111111111111	14.0	14.0	1.0	14	0	0.0	14.0	0.0	0.0
DHUCC:Suoliviridae	108	36	36	0.3333333333333333	36.0	36.0	1.0	36	0	0.0	36.0	0.0	0.0
DHUCC:Undefined	6	6	0	1.0				6	0	0.0
DHUCJ:Yangangviridae	9	0	3	0.0	0.0	3.0	0.0	0	0		0.0	0.0
DHUCJ:Yanlukaviridae	3	0	1	0.0	0.0	1.0	0.0	0	0		0.0	0.0
DHUCK:Graaviviridae	6	1	1	0.16666666666666666	1.0	1.0	1.0	1	0	0.0	1.0	0.0	0.0
DHUCK:Haloferuviridae	9	3	3	0.3333333333333333	3.0	3.0	1.0	3	0	0.0	3.0	0.0	0.0
DHUCK:Pyrstoviridae	3	1	1	0.3333333333333333	1.0	1.0	1.0	1	0	0.0	1.0	0.0	0.0
DHUCK:Shortaselviridae	3	0	1	0.0	0.0	1.0	0.0	0	0		0.0	0.0
DHUCM:Anaerodiviridae	3	1	1	0.3333333333333333	1.0	1.0	1.0	1	0	0.0	1.0	0.0	0.0
DHUCM:Aoguangviridae	3	0	1	0.0	0.0	1.0	0.0	0	0		0.0	0.0
DHUCM:Leisingerviridae	3	1	1	0.3333333333333333	1.0	1.0	1.0	1	0	0.0	1.0	0.0	0.0
DHUCN:Ahpuchviridae	3	0	1	0.0	0.0	1.0	0.0	0	0		0.0	0.0
DHUCN:Ekchuahviridae	6	0	2	0.0	0.0	2.0	0.0	0	0		0.0	0.0
DHUCT:Druskaviridae	6	2	2	0.3333333333333333	2.0	2.0	1.0	2	0	0.0	2.0	0.0	0.0
DHUCT:Hafunaviridae	30	10	10	0.3333333333333333	10.0	10.0	1.0	10	0	0.0	10.0	0.0	0.0
DHUCT:Halomagnusviridae	6	1	1	0.16666666666666666	1.0	1.0	1.0	1	0	0.0	1.0	0.0	0.0
DHUCT:Soleiviridae	3	1	1	0.3333333333333333	1.0	1.0	1.0	1	0	0.0	1.0	0.0	0.0
DHUCU:Ackermannviridae	189	61	61	0.32275132275132273	61.0	61.0	1.0	61	0	0.0	61.0	0.0	0.0
DHUCU:Aggregaviridae	3	1	1	0.3333333333333333	1.0	1.0	1.0	1	0	0.0	1.0	0.0	0.0
DHUCU:Aliceevansviridae	378	116	126	0.30687830687830686	116.0	126.0	0.9206349206349206	116	0	0.0	116.0	0.0	0.0
DHUCU:Arenbergviridae	3	0	1	0.0	0.0	1.0	0.0	0	0		0.0	0.0
DHUCU:Assiduviridae	9	3	3	0.3333333333333333	3.0	3.0	1.0	3	0	0.0	3.0	0.0	0.0
DHUCU:Autographiviridae	1116	353	354	0.3163082437275986	353.0	354.0	0.9971751412429378	353	0	0.0	353.0	0.0	0.0
DHUCU:Casjensviridae	147	46	46	0.3129251700680272	46.0	46.0	1.0	46	0	0.0	46.0	0.0	0.0
DHUCU:Chaseviridae	45	14	15	0.3111111111111111	14.0	15.0	0.9333333333333333	14	0	0.0	14.0	0.0	0.0
DHUCU:Chimalliviridae	99	31	31	0.31313131313131315	31.0	31.0	1.0	31	0	0.0	31.0	0.0	0.0
DHUCU:Demerecviridae	300	90	90	0.3	90.0	90.0	1.0	90	0	0.0	90.0	0.0	0.0
DHUCU:Drexlerviridae	339	107	108	0.31563421828908556	107.0	108.0	0.9907407407407407	107	1	0.009259259259259259	107.0	1.0	0.009259259259259259
DHUCU:Duneviridae	18	6	6	0.3333333333333333	6.0	6.0	1.0	6	0	0.0	6.0	0.0	0.0
DHUCU:Fervensviridae	3	0	1	0.0	0.0	1.0	0.0	0	0		0.0	0.0
DHUCU:Forsetiviridae	6	2	2	0.3333333333333333	2.0	2.0	1.0	2	0	0.0	2.0	0.0	0.0
DHUCU:Fredfastierviridae	9	2	2	0.2222222222222222	2.0	2.0	1.0	2	0	0.0	2.0	0.0	0.0
DHUCU:Grimontviridae	30	4	10	0.13333333333333333	4.0	10.0	0.4	4	0	0.0	4.0	0.0	0.0
DHUCU:Guelinviridae	30	8	9	0.26666666666666666	8.0	9.0	0.8888888888888888	8	0	0.0	8.0	0.0	0.0
DHUCU:Helgolandviridae	3	1	1	0.3333333333333333	1.0	1.0	1.0	1	0	0.0	1.0	0.0	0.0
DHUCU:Herelleviridae	345	113	113	0.32753623188405795	113.0	113.0	1.0	113	0	0.0	113.0	0.0	0.0
DHUCU:Kleczkowskaviridae	6	0	2	0.0	0.0	2.0	0.0	0	0		0.0	0.0
DHUCU:Kyanoviridae	201	59	59	0.2935323383084577	59.0	59.0	1.0	59	0	0.0	59.0	0.0	0.0
DHUCU:Madisaviridae	3	0	1	0.0	0.0	1.0	0.0	0	0		0.0	0.0
DHUCU:Madridviridae	6	2	2	0.3333333333333333	2.0	2.0	1.0	2	0	0.0	2.0	0.0	0.0
DHUCU:Mesyanzhinovviridae	60	16	16	0.26666666666666666	16.0	16.0	1.0	16	0	0.0	16.0	0.0	0.0
DHUCU:Molycolviridae	6	2	2	0.3333333333333333	2.0	2.0	1.0	2	0	0.0	2.0	0.0	0.0
DHUCU:Naomviridae	3	1	1	0.3333333333333333	1.0	1.0	1.0	1	0	0.0	1.0	0.0	0.0
DHUCU:Orlajensenviridae	33	11	11	0.3333333333333333	11.0	11.0	1.0	11	0	0.0	11.0	0.0	0.0
DHUCU:Pachyviridae	15	5	5	0.3333333333333333	5.0	5.0	1.0	5	0	0.0	5.0	0.0	0.0
DHUCU:Peduoviridae	381	76	84	0.1994750656167979	76.0	84.0	0.9047619047619048	76	0	0.0	76.0	0.0	0.0
DHUCU:Pervagoviridae	12	2	2	0.16666666666666666	2.0	2.0	1.0	2	0	0.0	2.0	0.0	0.0
DHUCU:Pootjesviridae	33	1	11	0.030303030303030304	1.0	11.0	0.09090909090909091	1	0	0.0	1.0	0.0	0.0
DHUCU:Pungoviridae	3	0	1	0.0	0.0	1.0	0.0	0	0		0.0	0.0
DHUCU:Rountreeviridae	114	37	37	0.32456140350877194	37.0	37.0	1.0	37	0	0.0	37.0	0.0	0.0
DHUCU:Saffermanviridae	12	4	4	0.3333333333333333	4.0	4.0	1.0	4	0	0.0	4.0	0.0	0.0
DHUCU:Salasmaviridae	93	31	31	0.3333333333333333	31.0	31.0	1.0	31	0	0.0	31.0	0.0	0.0
DHUCU:Saparoviridae	6	0	2	0.0	0.0	2.0	0.0	0	0		0.0	0.0
DHUCU:Schitoviridae	318	81	92	0.25471698113207547	81.0	92.0	0.8804347826086957	81	0	0.0	81.0	0.0	0.0
DHUCU:Speroviridae	3	0	0	0.0				0	0
DHUCU:Stanwilliamsviridae	84	25	27	0.2976190476190476	25.0	27.0	0.9259259259259259	25	0	0.0	25.0	0.0	0.0
DHUCU:Straboviridae	624	195	196	0.3125	195.0	196.0	0.9948979591836735	195	0	0.0	195.0	0.0	0.0
DHUCU:Suolaviridae	3	1	1	0.3333333333333333	1.0	1.0	1.0	1	0	0.0	1.0	0.0	0.0
DHUCU:Undefined	7539	7528	2182	0.9985409205464916	2171.0	2182.0	0.9949587534372135	7528	11	0.001459079453508423	0.0	11.0	1.0
DHUCU:Verdandiviridae	9	0	3	0.0	0.0	3.0	0.0	0	0		0.0	0.0
DHUCU:Vertoviridae	15	3	3	0.2	3.0	3.0	1.0	3	0	0.0	3.0	0.0	0.0
DHUCU:Vilmaviridae	81	27	27	0.3333333333333333	27.0	27.0	1.0	27	0	0.0	27.0	0.0	0.0
DHUCU:Winoviridae	9	3	3	0.3333333333333333	3.0	3.0	1.0	3	0	0.0	3.0	0.0	0.0
DHUCU:Zierdtviridae	78	26	26	0.3333333333333333	26.0	26.0	1.0	26	0	0.0	26.0	0.0	0.0
DHUCU:Zobellviridae	39	11	11	0.28205128205128205	11.0	11.0	1.0	11	0	0.0	11.0	0.0	0.0
MLHFT:Inoviridae	207	68	68	0.3285024154589372	68.0	68.0	1.0	68	0	0.0	68.0	0.0	0.0
MLHFT:Paulinoviridae	6	0	0	0.0				0	0
MLHFT:Plectroviridae	18	0	0	0.0				0	0
MLHFT:Undefined	150	150	0	1.0				150	0	0.0
MSCAB:Bacilladnaviridae	66	0	0	0.0				0	0
MSCAC:Circoviridae	444	135	135	0.30405405405405406	135.0	135.0	1.0	135	0	0.0	135.0	0.0	0.0
MSCAC:Smacoviridae	249	0	0	0.0				0	0
MSCAC:Vilyaviridae	54	0	0	0.0				0	0
MSCAM:Amesuviridae	6	0	0	0.0				0	0
MSCAM:Nanoviridae	555	0	0	0.0				0	0
MSCAR:Naryaviridae	15	0	0	0.0				0	0
MSCAR:Nenyaviridae	18	0	1	0.0	0.0	1.0	0.0	0	1	1.0	0.0	1.0	1.0
MSCAR:Redondoviridae	78	0	3	0.0	0.0	3.0	0.0	0	3	1.0	0.0	3.0	1.0
MSCMP:Bidnaviridae	6	0	0	0.0				0	0
MSCPS:Polyomaviridae	351	116	116	0.33048433048433046	116.0	116.0	1.0	116	0	0.0	116.0	0.0	0.0
MSCPZ:Papillomaviridae	1029	209	209	0.2031098153547133	209.0	209.0	1.0	209	0	0.0	209.0	0.0	0.0
MSCQP:Parvoviridae	525	93	93	0.17714285714285713	93.0	93.0	1.0	93	0	0.0	93.0	0.0	0.0
MSCRG:Geminiviridae	2814	901	901	0.32018479033404407	901.0	901.0	1.0	901	0	0.0	901.0	0.0	0.0
MSCRG:Genomoviridae	717	0	0	0.0				0	0
MSCUU:Undefined	150	150	0	1.0				150	0	0.0
MSPMP:Microviridae	210	19	19	0.09047619047619047	19.0	19.0	1.0	19	0	0.0	19.0	0.0	0.0
MTSHH:Pleolipoviridae	48	0	0	0.0				0	0
MTSHU:Undefined	150	150	0	1.0				150	0	0.0
RODCG:Alternaviridae	51	0	0	0.0				0	0
RODCG:Botybirnaviridae	6	0	0	0.0				0	0
RODCG:Chrysoviridae	471	0	0	0.0				0	0
RODCG:Giardiaviridae	3	1	1	0.3333333333333333	1.0	1.0	1.0	1	0	0.0	1.0	0.0	0.0
RODCG:Megabirnaviridae	6	0	0	0.0				0	0
RODCG:Monocitiviridae	3	0	1	0.0	0.0	1.0	0.0	0	1	1.0	0.0	1.0	1.0
RODCG:Orthototiviridae	18	1	3	0.05555555555555555	1.0	3.0	0.3333333333333333	1	2	0.6666666666666666	1.0	2.0	0.6666666666666666
RODCG:Pseudototiviridae	60	15	18	0.25	15.0	18.0	0.8333333333333334	15	3	0.16666666666666666	15.0	3.0	0.16666666666666666
RODCG:Quadriviridae	27	0	0	0.0				0	0
RODRR:Sedoreoviridae	1266	0	0	0.0				0	0
RODRR:Spinareoviridae	1518	0	0	0.0				0	0
RODVM:Cystoviridae	63	0	0	0.0				0	0
ROKAH:Alphatetraviridae	18	0	0	0.0				0	0
ROKAH:Benyviridae	39	0	0	0.0				0	0
ROKAH:Hepeviridae	72	12	12	0.16666666666666666	12.0	12.0	1.0	12	0	0.0	12.0	0.0	0.0
ROKAH:Matonaviridae	12	0	0	0.0				0	0
ROKAM:Bromoviridae	348	0	0	0.0				0	0
ROKAM:Closteroviridae	204	0	0	0.0				0	0
ROKAM:Endornaviridae	93	26	26	0.27956989247311825	26.0	26.0	1.0	26	0	0.0	26.0	0.0	0.0
ROKAM:Kitaviridae	87	0	0	0.0				0	0
ROKAM:Mayoviridae	24	0	0	0.0				0	0
ROKAM:Togaviridae	162	0	0	0.0				0	0
ROKAM:Virgaviridae	246	0	0	0.0				0	0
ROKAT:Alphaflexiviridae	198	58	58	0.29292929292929293	58.0	58.0	1.0	58	0	0.0	58.0	0.0	0.0
ROKAT:Betaflexiviridae	411	0	0	0.0				0	0
ROKAT:Deltaflexiviridae	9	0	0	0.0				0	0
ROKAT:Gammaflexiviridae	12	0	0	0.0				0	0
ROKAT:Tymoviridae	120	31	31	0.25833333333333336	31.0	31.0	1.0	31	0	0.0	31.0	0.0	0.0
ROKFA:Flaviviridae	441	73	73	0.1655328798185941	73.0	73.0	1.0	73	0	0.0	73.0	0.0	0.0
ROKMN:Nodaviridae	123	0	0	0.0				0	0
ROKMN:Sinhaliviridae	6	0	0	0.0				0	0
ROKTT:Carmotetraviridae	3	0	0	0.0				0	0
ROKTT:Tombusviridae	291	83	83	0.2852233676975945	83.0	83.0	1.0	83	0	0.0	83.0	0.0	0.0
ROLAW:Narnaviridae	6	0	0	0.0				0	0
ROLHC:Mitoviridae	315	0	0	0.0				0	0
ROLLN:Atkinsviridae	273	0	0	0.0				0	0
ROLLN:Duinviridae	18	0	0	0.0				0	0
ROLLN:Fiersviridae	867	0	0	0.0				0	0
ROLLN:Solspiviridae	81	0	0	0.0				0	0
ROLLT:Blumeviridae	87	0	0	0.0				0	0
ROLLT:Steitzviridae	1167	0	0	0.0				0	0
ROLLU:Undefined	9	9	0	1.0				9	0	0.0
ROLMO:Botourmiaviridae	525	0	0	0.0				0	0
RONBE:Cruliviridae	27	0	0	0.0				0	0
RONBE:Fimoviridae	507	0	0	0.0				0	0
RONBE:Hantaviridae	549	0	0	0.0				0	0
RONBE:Peribunyaviridae	1722	0	0	0.0				0	0
RONBE:Phasmaviridae	180	0	0	0.0				0	0
RONBE:Tospoviridae	219	0	0	0.0				0	0
RONBE:Tulasviridae	3	0	0	0.0				0	0
RONBH:Arenaviridae	456	0	0	0.0				0	0
RONBH:Leishbuviridae	9	0	0	0.0				0	0
RONBH:Mypoviridae	9	0	0	0.0				0	0
RONBH:Nairoviridae	513	0	0	0.0				0	0
RONBH:Phenuiviridae	1500	0	0	0.0				0	0
RONBH:Wupedeviridae	9	0	0	0.0				0	0
RONCM:Qinviridae	48	0	0	0.0				0	0
RONIA:Amnoonviridae	30	0	0	0.0				0	0
RONIA:Orthomyxoviridae	276	0	1	0.0	0.0	1.0	0.0	0	0		0.0	0.0
RONMJ:Aliusviridae	36	0	0	0.0				0	0
RONMJ:Chuviridae	153	0	0	0.0				0	0
RONMJ:Crepuscuviridae	3	0	0	0.0				0	0
RONMJ:Myriaviridae	3	0	0	0.0				0	0
RONMJ:Natareviridae	3	0	0	0.0				0	0
RONMM:Artoviridae	27	0	0	0.0				0	0
RONMM:Bornaviridae	63	13	13	0.20634920634920634	13.0	13.0	1.0	13	0	0.0	13.0	0.0	0.0
RONMM:Filoviridae	48	10	10	0.20833333333333334	10.0	10.0	1.0	10	0	0.0	10.0	0.0	0.0
RONMM:Lispiviridae	90	0	0	0.0				0	0
RONMM:Mymonaviridae	189	0	0	0.0				0	0
RONMM:Nyamiviridae	69	0	0	0.0				0	0
RONMM:Paramyxoviridae	249	39	39	0.1566265060240964	39.0	39.0	1.0	39	0	0.0	39.0	0.0	0.0
RONMM:Pneumoviridae	15	4	4	0.26666666666666666	4.0	4.0	1.0	4	0	0.0	4.0	0.0	0.0
RONMM:Rhabdoviridae	969	188	188	0.19401444788441694	188.0	188.0	1.0	188	0	0.0	188.0	0.0	0.0
RONMM:Sunviridae	3	0	0	0.0				0	0
RONMM:Xinmoviridae	42	0	0	0.0				0	0
RONMN:Aspiviridae	51	0	0	0.0				0	0
RONYG:Yueviridae	12	0	0	0.0				0	0
ROPDD:Amalgaviridae	33	8	8	0.24242424242424243	8.0	8.0	1.0	8	0	0.0	8.0	0.0	0.0
ROPDD:Curvulaviridae	12	0	0	0.0				0	0
ROPDD:Fusariviridae	102	0	0	0.0				0	0
ROPDD:Hypoviridae	129	0	0	0.0				0	0
ROPDD:Partitiviridae	399	0	0	0.0				0	0
ROPDD:Picobirnaviridae	24	0	0	0.0				0	0
ROPPN:Abyssoviridae	3	0	0	0.0				0	0
ROPPN:Arteriviridae	69	18	18	0.2608695652173913	18.0	18.0	1.0	18	0	0.0	18.0	0.0	0.0
ROPPN:Coronaviridae	156	47	47	0.30128205128205127	47.0	47.0	1.0	47	0	0.0	47.0	0.0	0.0
ROPPN:Cremegaviridae	6	0	0	0.0				0	0
ROPPN:Euroniviridae	9	0	0	0.0				0	0
ROPPN:Gresnaviridae	3	0	0	0.0				0	0
ROPPN:Medioniviridae	6	0	0	0.0				0	0
ROPPN:Mesoniviridae	42	0	0	0.0				0	0
ROPPN:Mononiviridae	3	0	0	0.0				0	0
ROPPN:Nanghoshaviridae	3	0	0	0.0				0	0
ROPPN:Nanhypoviridae	3	0	0	0.0				0	0
ROPPN:Olifoviridae	3	0	0	0.0				0	0
ROPPN:Roniviridae	12	0	0	0.0				0	0
ROPPN:Tobaniviridae	63	0	0	0.0				0	0
ROPPP:Caliciviridae	81	0	0	0.0				0	0
ROPPP:Dicistroviridae	48	11	11	0.22916666666666666	11.0	11.0	1.0	11	0	0.0	11.0	0.0	0.0
ROPPP:Iflaviridae	45	15	15	0.3333333333333333	15.0	15.0	1.0	15	0	0.0	15.0	0.0	0.0
ROPPP:Marnaviridae	60	0	0	0.0				0	0
ROPPP:Noraviridae	3	0	0	0.0				0	0
ROPPP:Picornaviridae	1893	0	0	0.0				0	0
ROPPP:Polycipiviridae	39	0	0	0.0				0	0
ROPPP:Secoviridae	525	0	0	0.0				0	0
ROPPP:Solinviviridae	6	0	0	0.0				0	0
ROPPS:Alvernaviridae	3	0	0	0.0				0	0
ROPPS:Barnaviridae	3	0	0	0.0				0	0
ROPPS:Solemoviridae	180	0	0	0.0				0	0
ROPSP:Potyviridae	810	207	207	0.25555555555555554	207.0	207.0	1.0	207	0	0.0	207.0	0.0	0.0
ROPSS:Astroviridae	66	11	11	0.16666666666666666	11.0	11.0	1.0	11	0	0.0	11.0	0.0	0.0
ROPUU:Hadakaviridae	63	0	0	0.0				0	0
ROPUY:Yadokariviridae	39	0	0	0.0				0	0
ROUUU:Birnaviridae	99	0	0	0.0				0	0
ROUUU:Permutotetraviridae	3	0	0	0.0				0	0
RPARB:Hepadnaviridae	123	23	23	0.18699186991869918	23.0	23.0	1.0	23	0	0.0	23.0	0.0	0.0
RPARO:Belpaoviridae	33	0	0	0.0				0	0
RPARO:Caulimoviridae	294	95	95	0.3231292517006803	95.0	95.0	1.0	95	0	0.0	95.0	0.0	0.0
RPARO:Metaviridae	93	0	0	0.0				0	0
RPARO:Pseudoviridae	99	0	0	0.0				0	0
RPARO:Retroviridae	189	0	0	0.0				0	0
RUUUU:Kolmioviridae	45	0	0	0.0				0	0
RUUUU:Polymycoviridae	204	0	0	0.0				0	0
RUUUU:Sarthroviridae	24	0	0	0.0				0	0
RUUUU:Undefined	18	18	0	1.0				18	0	0.0
UUUNL:Baculoviridae	309	97	97	0.313915857605178	97.0	97.0	1.0	97	0	0.0	97.0	0.0	0.0
UUUNL:Hytrosaviridae	6	0	0	0.0				0	0
UUUNL:Nudiviridae	42	0	0	0.0				0	0
UUUNU:Nimaviridae	39	0	0	0.0				0	0
UUUNU:Undefined	9	9	0	1.0				9	0	0.0
UUUUU:Alphasatellitidae	255	0	0	0.0				0	0
UUUUU:Ampullaviridae	9	0	0	0.0				0	0
UUUUU:Anelloviridae	468	0	0	0.0				0	0
UUUUU:Avsunviroidae	15	0	0	0.0				0	0
UUUUU:Bartogtaviriformidae	3	0	0	0.0				0	0
UUUUU:Bicaudaviridae	3	0	0	0.0				0	0
UUUUU:Brachygtaviriformidae	3	0	0	0.0				0	0
UUUUU:Clavaviridae	3	0	0	0.0				0	0
UUUUU:Fuselloviridae	177	0	0	0.0				0	0
UUUUU:Globuloviridae	12	0	0	0.0				0	0
UUUUU:Guttaviridae	3	0	0	0.0				0	0
UUUUU:Halspiviridae	3	0	0	0.0				0	0
UUUUU:Itzamnaviridae	6	0	0	0.0				0	0
UUUUU:Ovaliviridae	3	0	0	0.0				0	0
UUUUU:Plasmaviridae	3	0	0	0.0				0	0
UUUUU:Polydnaviriformidae	690	0	0	0.0				0	0
UUUUU:Portogloboviridae	6	0	0	0.0				0	0
UUUUU:Pospiviroidae	117	0	0	0.0				0	0
UUUUU:Rhodogtaviriformidae	12	0	1	0.0	0.0	1.0	0.0	0	0		0.0	0.0
UUUUU:Spiraviridae	3	0	0	0.0				0	0
UUUUU:Thaspiviridae	9	0	0	0.0				0	0
UUUUU:Tolecusatellitidae	393	0	0	0.0				0	0
UUUUU:Undefined	3	3	0	1.0				3	0	0.0
VBNMA:Phycodnaviridae	36	8	8	0.2222222222222222	8.0	8.0	1.0	8	0	0.0	8.0	0.0	0.0
VBNMI:Allomimiviridae	6	0	0	0.0				0	0
VBNMI:Mesomimiviridae	9	0	3	0.0	0.0	3.0	0.0	0	3	1.0	0.0	3.0	1.0
VBNMI:Mimiviridae	42	11	11	0.2619047619047619	11.0	11.0	1.0	11	0	0.0	11.0	0.0	0.0
VBNMI:Schizomimiviridae	6	0	0	0.0				0	0
VBNMP:Ascoviridae	15	0	0	0.0				0	0
VBNMP:Iridoviridae	162	30	30	0.18518518518518517	30.0	30.0	1.0	30	0	0.0	30.0	0.0	0.0
VBNMP:Marseilleviridae	9	0	0	0.0				0	0
VBNMU:Mamonoviridae	6	0	0	0.0				0	0
VBNPA:Asfarviridae	60	0	0	0.0				0	0
VBNPC:Poxviridae	168	52	52	0.30952380952380953	52.0	52.0	1.0	52	0	0.0	52.0	0.0	0.0
VBPAL:Finnlakeviridae	36	0	0	0.0				0	0
VBPML:Maviroviridae	3	0	0	0.0				0	0
VBPML:Undefined	150	150	0	1.0				150	0	0.0
VBPMM:Sputniviroviridae	6	0	0	0.0				0	0
VBPPO:Adintoviridae	6	0	0	0.0				0	0
VBPPU:Undefined	150	150	0	1.0				150	0	0.0
VBPTA:Skuldviridae	6	0	0	0.0				0	0
VBPTB:Turriviridae	6	0	0	0.0				0	0
VBPTC:Chaacviridae	9	0	0	0.0				0	0
VBPTK:Tectiviridae	36	12	12	0.3333333333333333	12.0	12.0	1.0	12	0	0.0	12.0	0.0	0.0
VBPTR:Adenoviridae	609	115	115	0.18883415435139572	115.0	115.0	1.0	115	0	0.0	115.0	0.0	0.0
VBPTU:Autolykiviridae	15	0	0	0.0				0	0
VBPTV:Corticoviridae	6	0	0	0.0				0	0
VBPUU:Undefined	150	150	0	1.0				150	0	0.0
VBUUU:Yaraviridae	3	0	0	0.0				0	0
VHDLH:Matsushitaviridae	6	0	0	0.0				0	0
VHDLH:Simuloviridae	9	0	0	0.0				0	0
VHDLH:Sphaerolipoviridae	12	0	0	0.0				0	0
VHDLU:Undefined	165	165	0	1.0				165	0	0.0
VUUUU:Undefined	150	150	0	1.0				150	0	0.0
