## Supplementary data 3 for "First community challenge for automated virus taxonomy": Team16-Sub1_lineage.csv

LineageFamily	n_sequences	n_correct_fixed	n_attempted	accuracy_Family_fixed	n_correct_attempted	n_attempted_check	accuracy_Family_attempted	n_TP_fixed	n_FP_fixed	FDR_Family_fixed	n_TP_attempted	n_FP_attempted	FDR_Family_attempted
AZTTL:Lipothrixviridae	30	30	30	1.0	30.0	30.0	1.0	30	0	0.0	30.0	0.0	0.0
AZTTL:Rudiviridae	51	51	51	1.0	51.0	51.0	1.0	51	0	0.0	51.0	0.0	0.0
AZTTL:Ungulaviridae	3	3	3	1.0	3.0	3.0	1.0	3	0	0.0	3.0	0.0	0.0
AZTTM:Ahmunviridae	3	3	3	1.0	3.0	3.0	1.0	3	0	0.0	3.0	0.0	0.0
AZTTP:Tristromaviridae	9	9	9	1.0	9.0	9.0	1.0	9	0	0.0	9.0	0.0	0.0
AZTTU:Undefined	9	8	1	0.8888888888888888	0.0	1.0	0.0	8	1	0.1111111111111111	0.0	1.0	1.0
DHPHH:Alloherpesviridae	39	38	38	0.9743589743589743	38.0	38.0	1.0	38	0	0.0	38.0	0.0	0.0
DHPHH:Malacoherpesviridae	6	6	6	1.0	6.0	6.0	1.0	6	0	0.0	6.0	0.0	0.0
DHPHH:Orthoherpesviridae	354	346	348	0.9774011299435028	346.0	348.0	0.9942528735632183	346	2	0.005747126436781609	346.0	2.0	0.005747126436781609
DHUCA:Undefined	3	2	1	0.6666666666666666	0.0	1.0	0.0	2	1	0.3333333333333333	0.0	1.0	1.0
DHUCC:Crevaviridae	12	12	12	1.0	12.0	12.0	1.0	12	0	0.0	12.0	0.0	0.0
DHUCC:Intestiviridae	54	54	54	1.0	54.0	54.0	1.0	54	0	0.0	54.0	0.0	0.0
DHUCC:Steigviridae	45	45	45	1.0	45.0	45.0	1.0	45	0	0.0	45.0	0.0	0.0
DHUCC:Suoliviridae	108	106	108	0.9814814814814815	106.0	108.0	0.9814814814814815	106	2	0.018518518518518517	106.0	2.0	0.018518518518518517
DHUCC:Undefined	6	5	1	0.8333333333333334	0.0	1.0	0.0	5	1	0.16666666666666666	0.0	1.0	1.0
DHUCJ:Yangangviridae	9	0	8	0.0	0.0	8.0	0.0	0	5	1.0	0.0	5.0	1.0
DHUCJ:Yanlukaviridae	3	0	3	0.0	0.0	3.0	0.0	0	3	1.0	0.0	3.0	1.0
DHUCK:Graaviviridae	6	6	6	1.0	6.0	6.0	1.0	6	0	0.0	6.0	0.0	0.0
DHUCK:Haloferuviridae	9	9	9	1.0	9.0	9.0	1.0	9	0	0.0	9.0	0.0	0.0
DHUCK:Pyrstoviridae	3	3	3	1.0	3.0	3.0	1.0	3	0	0.0	3.0	0.0	0.0
DHUCK:Shortaselviridae	3	3	3	1.0	3.0	3.0	1.0	3	0	0.0	3.0	0.0	0.0
DHUCM:Anaerodiviridae	3	3	3	1.0	3.0	3.0	1.0	3	0	0.0	3.0	0.0	0.0
DHUCM:Aoguangviridae	3	3	3	1.0	3.0	3.0	1.0	3	0	0.0	3.0	0.0	0.0
DHUCM:Leisingerviridae	3	3	3	1.0	3.0	3.0	1.0	3	0	0.0	3.0	0.0	0.0
DHUCN:Ahpuchviridae	3	3	3	1.0	3.0	3.0	1.0	3	0	0.0	3.0	0.0	0.0
DHUCN:Ekchuahviridae	6	6	6	1.0	6.0	6.0	1.0	6	0	0.0	6.0	0.0	0.0
DHUCT:Druskaviridae	6	6	6	1.0	6.0	6.0	1.0	6	0	0.0	6.0	0.0	0.0
DHUCT:Hafunaviridae	30	30	30	1.0	30.0	30.0	1.0	30	0	0.0	30.0	0.0	0.0
DHUCT:Halomagnusviridae	6	3	3	0.5	3.0	3.0	1.0	3	0	0.0	3.0	0.0	0.0
DHUCT:Soleiviridae	3	3	3	1.0	3.0	3.0	1.0	3	0	0.0	3.0	0.0	0.0
DHUCU:Ackermannviridae	189	186	187	0.9841269841269841	186.0	187.0	0.9946524064171123	186	0	0.0	186.0	0.0	0.0
DHUCU:Aggregaviridae	3	3	3	1.0	3.0	3.0	1.0	3	0	0.0	3.0	0.0	0.0
DHUCU:Aliceevansviridae	378	340	377	0.8994708994708994	340.0	377.0	0.9018567639257294	340	32	0.08602150537634409	340.0	32.0	0.08602150537634409
DHUCU:Arenbergviridae	3	3	3	1.0	3.0	3.0	1.0	3	0	0.0	3.0	0.0	0.0
DHUCU:Assiduviridae	9	8	8	0.8888888888888888	8.0	8.0	1.0	8	0	0.0	8.0	0.0	0.0
DHUCU:Autographiviridae	1116	1104	1110	0.989247311827957	1104.0	1110.0	0.9945945945945946	1104	6	0.005405405405405406	1104.0	6.0	0.005405405405405406
DHUCU:Casjensviridae	147	146	146	0.9931972789115646	146.0	146.0	1.0	146	0	0.0	146.0	0.0	0.0
DHUCU:Chaseviridae	45	45	45	1.0	45.0	45.0	1.0	45	0	0.0	45.0	0.0	0.0
DHUCU:Chimalliviridae	99	0	99	0.0	0.0	99.0	0.0	0	82	1.0	0.0	82.0	1.0
DHUCU:Demerecviridae	300	298	300	0.9933333333333333	298.0	300.0	0.9933333333333333	298	1	0.0033444816053511705	298.0	1.0	0.0033444816053511705
DHUCU:Drexlerviridae	339	339	339	1.0	339.0	339.0	1.0	339	0	0.0	339.0	0.0	0.0
DHUCU:Duneviridae	18	18	18	1.0	18.0	18.0	1.0	18	0	0.0	18.0	0.0	0.0
DHUCU:Fervensviridae	3	3	3	1.0	3.0	3.0	1.0	3	0	0.0	3.0	0.0	0.0
DHUCU:Forsetiviridae	6	6	6	1.0	6.0	6.0	1.0	6	0	0.0	6.0	0.0	0.0
DHUCU:Fredfastierviridae	9	6	6	0.6666666666666666	6.0	6.0	1.0	6	0	0.0	6.0	0.0	0.0
DHUCU:Grimontviridae	30	29	29	0.9666666666666667	29.0	29.0	1.0	29	0	0.0	29.0	0.0	0.0
DHUCU:Guelinviridae	30	30	30	1.0	30.0	30.0	1.0	30	0	0.0	30.0	0.0	0.0
DHUCU:Helgolandviridae	3	2	3	0.6666666666666666	2.0	3.0	0.6666666666666666	2	1	0.3333333333333333	2.0	1.0	0.3333333333333333
DHUCU:Herelleviridae	345	344	344	0.9971014492753624	344.0	344.0	1.0	344	0	0.0	344.0	0.0	0.0
DHUCU:Kleczkowskaviridae	6	6	6	1.0	6.0	6.0	1.0	6	0	0.0	6.0	0.0	0.0
DHUCU:Kyanoviridae	201	194	195	0.9651741293532339	194.0	195.0	0.9948717948717949	194	1	0.005128205128205128	194.0	1.0	0.005128205128205128
DHUCU:Madisaviridae	3	3	3	1.0	3.0	3.0	1.0	3	0	0.0	3.0	0.0	0.0
DHUCU:Madridviridae	6	0	6	0.0	0.0	6.0	0.0	0	6	1.0	0.0	6.0	1.0
DHUCU:Mesyanzhinovviridae	60	50	56	0.8333333333333334	50.0	56.0	0.8928571428571429	50	5	0.09090909090909091	50.0	5.0	0.09090909090909091
DHUCU:Molycolviridae	6	6	6	1.0	6.0	6.0	1.0	6	0	0.0	6.0	0.0	0.0
DHUCU:Naomviridae	3	3	3	1.0	3.0	3.0	1.0	3	0	0.0	3.0	0.0	0.0
DHUCU:Orlajensenviridae	33	33	33	1.0	33.0	33.0	1.0	33	0	0.0	33.0	0.0	0.0
DHUCU:Pachyviridae	15	13	15	0.8666666666666667	13.0	15.0	0.8666666666666667	13	1	0.07142857142857142	13.0	1.0	0.07142857142857142
DHUCU:Peduoviridae	381	352	366	0.9238845144356955	352.0	366.0	0.9617486338797814	352	10	0.027624309392265192	352.0	10.0	0.027624309392265192
DHUCU:Pervagoviridae	12	7	8	0.5833333333333334	7.0	8.0	0.875	7	0	0.0	7.0	0.0	0.0
DHUCU:Pootjesviridae	33	31	31	0.9393939393939394	31.0	31.0	1.0	31	0	0.0	31.0	0.0	0.0
DHUCU:Pungoviridae	3	0	3	0.0	0.0	3.0	0.0	0	3	1.0	0.0	3.0	1.0
DHUCU:Rountreeviridae	114	112	113	0.9824561403508771	112.0	113.0	0.9911504424778761	112	1	0.008849557522123894	112.0	1.0	0.008849557522123894
DHUCU:Saffermanviridae	12	11	11	0.9166666666666666	11.0	11.0	1.0	11	0	0.0	11.0	0.0	0.0
DHUCU:Salasmaviridae	93	93	93	1.0	93.0	93.0	1.0	93	0	0.0	93.0	0.0	0.0
DHUCU:Saparoviridae	6	6	6	1.0	6.0	6.0	1.0	6	0	0.0	6.0	0.0	0.0
DHUCU:Schitoviridae	318	316	317	0.9937106918238994	316.0	317.0	0.9968454258675079	316	0	0.0	316.0	0.0	0.0
DHUCU:Speroviridae	3	0	0	0.0				0	0
DHUCU:Stanwilliamsviridae	84	81	81	0.9642857142857143	81.0	81.0	1.0	81	0	0.0	81.0	0.0	0.0
DHUCU:Straboviridae	624	404	622	0.6474358974358975	404.0	622.0	0.6495176848874598	404	175	0.3022452504317789	404.0	175.0	0.3022452504317789
DHUCU:Suolaviridae	3	3	3	1.0	3.0	3.0	1.0	3	0	0.0	3.0	0.0	0.0
DHUCU:Undefined	7539	2098	6877	0.27828624486006104	1436.0	6877.0	0.2088119819688818	2098	5441	0.721713755139939	0.0	5441.0	1.0
DHUCU:Verdandiviridae	9	9	9	1.0	9.0	9.0	1.0	9	0	0.0	9.0	0.0	0.0
DHUCU:Vertoviridae	15	13	13	0.8666666666666667	13.0	13.0	1.0	13	0	0.0	13.0	0.0	0.0
DHUCU:Vilmaviridae	81	80	80	0.9876543209876543	80.0	80.0	1.0	80	0	0.0	80.0	0.0	0.0
DHUCU:Winoviridae	9	9	9	1.0	9.0	9.0	1.0	9	0	0.0	9.0	0.0	0.0
DHUCU:Zierdtviridae	78	78	78	1.0	78.0	78.0	1.0	78	0	0.0	78.0	0.0	0.0
DHUCU:Zobellviridae	39	36	37	0.9230769230769231	36.0	37.0	0.972972972972973	36	0	0.0	36.0	0.0	0.0
MLHFT:Inoviridae	207	206	206	0.9951690821256038	206.0	206.0	1.0	206	0	0.0	206.0	0.0	0.0
MLHFT:Paulinoviridae	6	6	6	1.0	6.0	6.0	1.0	6	0	0.0	6.0	0.0	0.0
MLHFT:Plectroviridae	18	16	16	0.8888888888888888	16.0	16.0	1.0	16	0	0.0	16.0	0.0	0.0
MLHFT:Undefined	150	86	64	0.5733333333333334	0.0	64.0	0.0	86	64	0.4266666666666667	0.0	64.0	1.0
MSCAB:Bacilladnaviridae	66	54	54	0.8181818181818182	54.0	54.0	1.0	54	0	0.0	54.0	0.0	0.0
MSCAC:Circoviridae	444	384	396	0.8648648648648649	384.0	396.0	0.9696969696969697	384	4	0.010309278350515464	384.0	4.0	0.010309278350515464
MSCAC:Smacoviridae	249	214	216	0.8594377510040161	214.0	216.0	0.9907407407407407	214	0	0.0	214.0	0.0	0.0
MSCAC:Vilyaviridae	54	31	48	0.5740740740740741	31.0	48.0	0.6458333333333334	31	6	0.16216216216216217	31.0	6.0	0.16216216216216217
MSCAM:Amesuviridae	6	5	5	0.8333333333333334	5.0	5.0	1.0	5	0	0.0	5.0	0.0	0.0
MSCAM:Nanoviridae	555	408	408	0.7351351351351352	408.0	408.0	1.0	408	0	0.0	408.0	0.0	0.0
MSCAR:Naryaviridae	15	12	13	0.8	12.0	13.0	0.9230769230769231	12	0	0.0	12.0	0.0	0.0
MSCAR:Nenyaviridae	18	13	16	0.7222222222222222	13.0	16.0	0.8125	13	3	0.1875	13.0	3.0	0.1875
MSCAR:Redondoviridae	78	45	78	0.5769230769230769	45.0	78.0	0.5769230769230769	45	28	0.3835616438356164	45.0	28.0	0.3835616438356164
MSCMP:Bidnaviridae	6	6	6	1.0	6.0	6.0	1.0	6	0	0.0	6.0	0.0	0.0
MSCPS:Polyomaviridae	351	338	339	0.9629629629629629	338.0	339.0	0.9970501474926253	338	1	0.0029498525073746312	338.0	1.0	0.0029498525073746312
MSCPZ:Papillomaviridae	1029	1016	1018	0.9873663751214772	1016.0	1018.0	0.9980353634577603	1016	2	0.0019646365422396855	1016.0	2.0	0.0019646365422396855
MSCQP:Parvoviridae	525	484	485	0.9219047619047619	484.0	485.0	0.9979381443298969	484	1	0.002061855670103093	484.0	1.0	0.002061855670103093
MSCRG:Geminiviridae	2814	2511	2514	0.8923240938166311	2511.0	2514.0	0.9988066825775657	2511	0	0.0	2511.0	0.0	0.0
MSCRG:Genomoviridae	717	629	630	0.8772663877266388	629.0	630.0	0.9984126984126984	629	1	0.0015873015873015873	629.0	1.0	0.0015873015873015873
MSCUU:Undefined	150	100	55	0.6666666666666666	5.0	55.0	0.09090909090909091	100	50	0.3333333333333333	0.0	50.0	1.0
MSPMP:Microviridae	210	141	141	0.6714285714285714	141.0	141.0	1.0	141	0	0.0	141.0	0.0	0.0
MTSHH:Pleolipoviridae	48	48	48	1.0	48.0	48.0	1.0	48	0	0.0	48.0	0.0	0.0
MTSHU:Undefined	150	103	50	0.6866666666666666	3.0	50.0	0.06	103	47	0.31333333333333335	0.0	47.0	1.0
RODCG:Alternaviridae	51	50	50	0.9803921568627451	50.0	50.0	1.0	50	0	0.0	50.0	0.0	0.0
RODCG:Botybirnaviridae	6	0	6	0.0	0.0	6.0	0.0	0	4	1.0	0.0	4.0	1.0
RODCG:Chrysoviridae	471	443	446	0.940552016985138	443.0	446.0	0.9932735426008968	443	3	0.006726457399103139	443.0	3.0	0.006726457399103139
RODCG:Giardiaviridae	3	0	3	0.0	0.0	3.0	0.0	0	3	1.0	0.0	3.0	1.0
RODCG:Megabirnaviridae	6	6	6	1.0	6.0	6.0	1.0	6	0	0.0	6.0	0.0	0.0
RODCG:Monocitiviridae	3	0	3	0.0	0.0	3.0	0.0	0	3	1.0	0.0	3.0	1.0
RODCG:Orthototiviridae	18	18	18	1.0	18.0	18.0	1.0	18	0	0.0	18.0	0.0	0.0
RODCG:Pseudototiviridae	60	0	55	0.0	0.0	55.0	0.0	0	55	1.0	0.0	55.0	1.0
RODCG:Quadriviridae	27	25	25	0.9259259259259259	25.0	25.0	1.0	25	0	0.0	25.0	0.0	0.0
RODRR:Sedoreoviridae	1266	1230	1231	0.9715639810426541	1230.0	1231.0	0.9991876523151909	1230	0	0.0	1230.0	0.0	0.0
RODRR:Spinareoviridae	1518	1391	1395	0.9163372859025033	1391.0	1395.0	0.9971326164874552	1391	0	0.0	1391.0	0.0	0.0
RODVM:Cystoviridae	63	60	60	0.9523809523809523	60.0	60.0	1.0	60	0	0.0	60.0	0.0	0.0
ROKAH:Alphatetraviridae	18	14	14	0.7777777777777778	14.0	14.0	1.0	14	0	0.0	14.0	0.0	0.0
ROKAH:Benyviridae	39	33	33	0.8461538461538461	33.0	33.0	1.0	33	0	0.0	33.0	0.0	0.0
ROKAH:Hepeviridae	72	68	68	0.9444444444444444	68.0	68.0	1.0	68	0	0.0	68.0	0.0	0.0
ROKAH:Matonaviridae	12	12	12	1.0	12.0	12.0	1.0	12	0	0.0	12.0	0.0	0.0
ROKAM:Bromoviridae	348	333	338	0.9568965517241379	333.0	338.0	0.985207100591716	333	0	0.0	333.0	0.0	0.0
ROKAM:Closteroviridae	204	201	201	0.9852941176470589	201.0	201.0	1.0	201	0	0.0	201.0	0.0	0.0
ROKAM:Endornaviridae	93	89	89	0.956989247311828	89.0	89.0	1.0	89	0	0.0	89.0	0.0	0.0
ROKAM:Kitaviridae	87	81	81	0.9310344827586207	81.0	81.0	1.0	81	0	0.0	81.0	0.0	0.0
ROKAM:Mayoviridae	24	23	23	0.9583333333333334	23.0	23.0	1.0	23	0	0.0	23.0	0.0	0.0
ROKAM:Togaviridae	162	161	162	0.9938271604938271	161.0	162.0	0.9938271604938271	161	0	0.0	161.0	0.0	0.0
ROKAM:Virgaviridae	246	241	242	0.9796747967479674	241.0	242.0	0.9958677685950413	241	0	0.0	241.0	0.0	0.0
ROKAT:Alphaflexiviridae	198	188	188	0.9494949494949495	188.0	188.0	1.0	188	0	0.0	188.0	0.0	0.0
ROKAT:Betaflexiviridae	411	405	407	0.9854014598540146	405.0	407.0	0.995085995085995	405	1	0.0024630541871921183	405.0	1.0	0.0024630541871921183
ROKAT:Deltaflexiviridae	9	9	9	1.0	9.0	9.0	1.0	9	0	0.0	9.0	0.0	0.0
ROKAT:Gammaflexiviridae	12	10	10	0.8333333333333334	10.0	10.0	1.0	10	0	0.0	10.0	0.0	0.0
ROKAT:Tymoviridae	120	96	97	0.8	96.0	97.0	0.9896907216494846	96	1	0.010309278350515464	96.0	1.0	0.010309278350515464
ROKFA:Flaviviridae	441	428	431	0.9705215419501134	428.0	431.0	0.9930394431554525	428	3	0.0069605568445475635	428.0	3.0	0.0069605568445475635
ROKMN:Nodaviridae	123	115	115	0.9349593495934959	115.0	115.0	1.0	115	0	0.0	115.0	0.0	0.0
ROKMN:Sinhaliviridae	6	6	6	1.0	6.0	6.0	1.0	6	0	0.0	6.0	0.0	0.0
ROKTT:Carmotetraviridae	3	2	2	0.6666666666666666	2.0	2.0	1.0	2	0	0.0	2.0	0.0	0.0
ROKTT:Tombusviridae	291	279	282	0.9587628865979382	279.0	282.0	0.9893617021276596	279	3	0.010638297872340425	279.0	3.0	0.010638297872340425
ROLAW:Narnaviridae	6	6	6	1.0	6.0	6.0	1.0	6	0	0.0	6.0	0.0	0.0
ROLHC:Mitoviridae	315	296	296	0.9396825396825397	296.0	296.0	1.0	296	0	0.0	296.0	0.0	0.0
ROLLN:Atkinsviridae	273	268	269	0.9816849816849816	268.0	269.0	0.9962825278810409	268	1	0.0037174721189591076	268.0	1.0	0.0037174721189591076
ROLLN:Duinviridae	18	16	17	0.8888888888888888	16.0	17.0	0.9411764705882353	16	1	0.058823529411764705	16.0	1.0	0.058823529411764705
ROLLN:Fiersviridae	867	840	842	0.9688581314878892	840.0	842.0	0.997624703087886	840	2	0.0023752969121140144	840.0	2.0	0.0023752969121140144
ROLLN:Solspiviridae	81	79	79	0.9753086419753086	79.0	79.0	1.0	79	0	0.0	79.0	0.0	0.0
ROLLT:Blumeviridae	87	81	87	0.9310344827586207	81.0	87.0	0.9310344827586207	81	6	0.06896551724137931	81.0	6.0	0.06896551724137931
ROLLT:Steitzviridae	1167	1119	1128	0.9588688946015425	1119.0	1128.0	0.9920212765957447	1119	8	0.00709849157054126	1119.0	8.0	0.00709849157054126
ROLLU:Undefined	9	2	9	0.2222222222222222	2.0	9.0	0.2222222222222222	2	7	0.7777777777777778	0.0	7.0	1.0
ROLMO:Botourmiaviridae	525	471	471	0.8971428571428571	471.0	471.0	1.0	471	0	0.0	471.0	0.0	0.0
RONBE:Cruliviridae	27	25	26	0.9259259259259259	25.0	26.0	0.9615384615384616	25	0	0.0	25.0	0.0	0.0
RONBE:Fimoviridae	507	440	455	0.8678500986193294	440.0	455.0	0.967032967032967	440	8	0.017857142857142856	440.0	8.0	0.017857142857142856
RONBE:Hantaviridae	549	510	511	0.9289617486338798	510.0	511.0	0.9980430528375733	510	0	0.0	510.0	0.0	0.0
RONBE:Peribunyaviridae	1722	1612	1618	0.9361207897793263	1612.0	1618.0	0.9962917181705809	1612	3	0.0018575851393188853	1612.0	3.0	0.0018575851393188853
RONBE:Phasmaviridae	180	161	164	0.8944444444444445	161.0	164.0	0.9817073170731707	161	0	0.0	161.0	0.0	0.0
RONBE:Tospoviridae	219	194	209	0.8858447488584474	194.0	209.0	0.9282296650717703	194	15	0.07177033492822966	194.0	15.0	0.07177033492822966
RONBE:Tulasviridae	3	3	3	1.0	3.0	3.0	1.0	3	0	0.0	3.0	0.0	0.0
RONBH:Arenaviridae	456	443	445	0.9714912280701754	443.0	445.0	0.9955056179775281	443	0	0.0	443.0	0.0	0.0
RONBH:Leishbuviridae	9	9	9	1.0	9.0	9.0	1.0	9	0	0.0	9.0	0.0	0.0
RONBH:Mypoviridae	9	9	9	1.0	9.0	9.0	1.0	9	0	0.0	9.0	0.0	0.0
RONBH:Nairoviridae	513	482	486	0.9395711500974658	482.0	486.0	0.9917695473251029	482	0	0.0	482.0	0.0	0.0
RONBH:Phenuiviridae	1500	1401	1420	0.934	1401.0	1420.0	0.9866197183098592	1401	3	0.002136752136752137	1401.0	3.0	0.002136752136752137
RONBH:Wupedeviridae	9	9	9	1.0	9.0	9.0	1.0	9	0	0.0	9.0	0.0	0.0
RONCM:Qinviridae	48	46	46	0.9583333333333334	46.0	46.0	1.0	46	0	0.0	46.0	0.0	0.0
RONIA:Amnoonviridae	30	27	27	0.9	27.0	27.0	1.0	27	0	0.0	27.0	0.0	0.0
RONIA:Orthomyxoviridae	276	266	266	0.9637681159420289	266.0	266.0	1.0	266	0	0.0	266.0	0.0	0.0
RONMJ:Aliusviridae	36	33	36	0.9166666666666666	33.0	36.0	0.9166666666666666	33	3	0.08333333333333333	33.0	3.0	0.08333333333333333
RONMJ:Chuviridae	153	144	148	0.9411764705882353	144.0	148.0	0.972972972972973	144	4	0.02702702702702703	144.0	4.0	0.02702702702702703
RONMJ:Crepuscuviridae	3	3	3	1.0	3.0	3.0	1.0	3	0	0.0	3.0	0.0	0.0
RONMJ:Myriaviridae	3	3	3	1.0	3.0	3.0	1.0	3	0	0.0	3.0	0.0	0.0
RONMJ:Natareviridae	3	3	3	1.0	3.0	3.0	1.0	3	0	0.0	3.0	0.0	0.0
RONMM:Artoviridae	27	24	27	0.8888888888888888	24.0	27.0	0.8888888888888888	24	2	0.07692307692307693	24.0	2.0	0.07692307692307693
RONMM:Bornaviridae	63	61	61	0.9682539682539683	61.0	61.0	1.0	61	0	0.0	61.0	0.0	0.0
RONMM:Filoviridae	48	48	48	1.0	48.0	48.0	1.0	48	0	0.0	48.0	0.0	0.0
RONMM:Lispiviridae	90	88	88	0.9777777777777777	88.0	88.0	1.0	88	0	0.0	88.0	0.0	0.0
RONMM:Mymonaviridae	189	158	179	0.8359788359788359	158.0	179.0	0.88268156424581	158	17	0.09714285714285714	158.0	17.0	0.09714285714285714
RONMM:Nyamiviridae	69	68	68	0.9855072463768116	68.0	68.0	1.0	68	0	0.0	68.0	0.0	0.0
RONMM:Paramyxoviridae	249	248	249	0.9959839357429718	248.0	249.0	0.9959839357429718	248	1	0.004016064257028112	248.0	1.0	0.004016064257028112
RONMM:Pneumoviridae	15	15	15	1.0	15.0	15.0	1.0	15	0	0.0	15.0	0.0	0.0
RONMM:Rhabdoviridae	969	956	961	0.9865841073271414	956.0	961.0	0.9947970863683663	956	5	0.005202913631633715	956.0	5.0	0.005202913631633715
RONMM:Sunviridae	3	3	3	1.0	3.0	3.0	1.0	3	0	0.0	3.0	0.0	0.0
RONMM:Xinmoviridae	42	41	41	0.9761904761904762	41.0	41.0	1.0	41	0	0.0	41.0	0.0	0.0
RONMN:Aspiviridae	51	50	50	0.9803921568627451	50.0	50.0	1.0	50	0	0.0	50.0	0.0	0.0
RONYG:Yueviridae	12	12	12	1.0	12.0	12.0	1.0	12	0	0.0	12.0	0.0	0.0
ROPDD:Amalgaviridae	33	29	29	0.8787878787878788	29.0	29.0	1.0	29	0	0.0	29.0	0.0	0.0
ROPDD:Curvulaviridae	12	12	12	1.0	12.0	12.0	1.0	12	0	0.0	12.0	0.0	0.0
ROPDD:Fusariviridae	102	99	99	0.9705882352941176	99.0	99.0	1.0	99	0	0.0	99.0	0.0	0.0
ROPDD:Hypoviridae	129	127	128	0.9844961240310077	127.0	128.0	0.9921875	127	0	0.0	127.0	0.0	0.0
ROPDD:Partitiviridae	399	339	345	0.849624060150376	339.0	345.0	0.9826086956521739	339	2	0.005865102639296188	339.0	2.0	0.005865102639296188
ROPDD:Picobirnaviridae	24	17	22	0.7083333333333334	17.0	22.0	0.7727272727272727	17	2	0.10526315789473684	17.0	2.0	0.10526315789473684
ROPPN:Abyssoviridae	3	0	2	0.0	0.0	2.0	0.0	0	2	1.0	0.0	2.0	1.0
ROPPN:Arteriviridae	69	69	69	1.0	69.0	69.0	1.0	69	0	0.0	69.0	0.0	0.0
ROPPN:Coronaviridae	156	154	154	0.9871794871794872	154.0	154.0	1.0	154	0	0.0	154.0	0.0	0.0
ROPPN:Cremegaviridae	6	6	6	1.0	6.0	6.0	1.0	6	0	0.0	6.0	0.0	0.0
ROPPN:Euroniviridae	9	9	9	1.0	9.0	9.0	1.0	9	0	0.0	9.0	0.0	0.0
ROPPN:Gresnaviridae	3	3	3	1.0	3.0	3.0	1.0	3	0	0.0	3.0	0.0	0.0
ROPPN:Medioniviridae	6	6	6	1.0	6.0	6.0	1.0	6	0	0.0	6.0	0.0	0.0
ROPPN:Mesoniviridae	42	42	42	1.0	42.0	42.0	1.0	42	0	0.0	42.0	0.0	0.0
ROPPN:Mononiviridae	3	3	3	1.0	3.0	3.0	1.0	3	0	0.0	3.0	0.0	0.0
ROPPN:Nanghoshaviridae	3	3	3	1.0	3.0	3.0	1.0	3	0	0.0	3.0	0.0	0.0
ROPPN:Nanhypoviridae	3	3	3	1.0	3.0	3.0	1.0	3	0	0.0	3.0	0.0	0.0
ROPPN:Olifoviridae	3	3	3	1.0	3.0	3.0	1.0	3	0	0.0	3.0	0.0	0.0
ROPPN:Roniviridae	12	12	12	1.0	12.0	12.0	1.0	12	0	0.0	12.0	0.0	0.0
ROPPN:Tobaniviridae	63	63	63	1.0	63.0	63.0	1.0	63	0	0.0	63.0	0.0	0.0
ROPPP:Caliciviridae	81	76	76	0.9382716049382716	76.0	76.0	1.0	76	0	0.0	76.0	0.0	0.0
ROPPP:Dicistroviridae	48	48	48	1.0	48.0	48.0	1.0	48	0	0.0	48.0	0.0	0.0
ROPPP:Iflaviridae	45	45	45	1.0	45.0	45.0	1.0	45	0	0.0	45.0	0.0	0.0
ROPPP:Marnaviridae	60	57	60	0.95	57.0	60.0	0.95	57	3	0.05	57.0	3.0	0.05
ROPPP:Noraviridae	3	3	3	1.0	3.0	3.0	1.0	3	0	0.0	3.0	0.0	0.0
ROPPP:Picornaviridae	1893	1756	1792	0.9276281035393555	1756.0	1792.0	0.9799107142857143	1756	27	0.01514301738642737	1756.0	27.0	0.01514301738642737
ROPPP:Polycipiviridae	39	36	37	0.9230769230769231	36.0	37.0	0.972972972972973	36	1	0.02702702702702703	36.0	1.0	0.02702702702702703
ROPPP:Secoviridae	525	505	505	0.9619047619047619	505.0	505.0	1.0	505	0	0.0	505.0	0.0	0.0
ROPPP:Solinviviridae	6	6	6	1.0	6.0	6.0	1.0	6	0	0.0	6.0	0.0	0.0
ROPPS:Alvernaviridae	3	3	3	1.0	3.0	3.0	1.0	3	0	0.0	3.0	0.0	0.0
ROPPS:Barnaviridae	3	3	3	1.0	3.0	3.0	1.0	3	0	0.0	3.0	0.0	0.0
ROPPS:Solemoviridae	180	169	169	0.9388888888888889	169.0	169.0	1.0	169	0	0.0	169.0	0.0	0.0
ROPSP:Potyviridae	810	798	801	0.9851851851851852	798.0	801.0	0.9962546816479401	798	3	0.003745318352059925	798.0	3.0	0.003745318352059925
ROPSS:Astroviridae	66	64	64	0.9696969696969697	64.0	64.0	1.0	64	0	0.0	64.0	0.0	0.0
ROPUU:Hadakaviridae	63	47	47	0.746031746031746	47.0	47.0	1.0	47	0	0.0	47.0	0.0	0.0
ROPUY:Yadokariviridae	39	31	31	0.7948717948717948	31.0	31.0	1.0	31	0	0.0	31.0	0.0	0.0
ROUUU:Birnaviridae	99	96	96	0.9696969696969697	96.0	96.0	1.0	96	0	0.0	96.0	0.0	0.0
ROUUU:Permutotetraviridae	3	3	3	1.0	3.0	3.0	1.0	3	0	0.0	3.0	0.0	0.0
RPARB:Hepadnaviridae	123	105	106	0.8536585365853658	105.0	106.0	0.9905660377358491	105	0	0.0	105.0	0.0	0.0
RPARO:Belpaoviridae	33	0	3	0.0	0.0	3.0	0.0	0	3	1.0	0.0	3.0	1.0
RPARO:Caulimoviridae	294	289	290	0.9829931972789115	289.0	290.0	0.996551724137931	289	1	0.0034482758620689655	289.0	1.0	0.0034482758620689655
RPARO:Metaviridae	93	44	51	0.4731182795698925	44.0	51.0	0.8627450980392157	44	7	0.13725490196078433	44.0	7.0	0.13725490196078433
RPARO:Pseudoviridae	99	0	3	0.0	0.0	3.0	0.0	0	3	1.0	0.0	3.0	1.0
RPARO:Retroviridae	189	168	173	0.8888888888888888	168.0	173.0	0.9710982658959537	168	3	0.017543859649122806	168.0	3.0	0.017543859649122806
RUUUU:Kolmioviridae	45	29	29	0.6444444444444445	29.0	29.0	1.0	29	0	0.0	29.0	0.0	0.0
RUUUU:Polymycoviridae	204	179	185	0.8774509803921569	179.0	185.0	0.9675675675675676	179	6	0.032432432432432434	179.0	6.0	0.032432432432432434
RUUUU:Sarthroviridae	24	18	18	0.75	18.0	18.0	1.0	18	0	0.0	18.0	0.0	0.0
RUUUU:Undefined	18	12	15	0.6666666666666666	9.0	15.0	0.6	12	6	0.3333333333333333	0.0	6.0	1.0
UUUNL:Baculoviridae	309	309	309	1.0	309.0	309.0	1.0	309	0	0.0	309.0	0.0	0.0
UUUNL:Hytrosaviridae	6	6	6	1.0	6.0	6.0	1.0	6	0	0.0	6.0	0.0	0.0
UUUNL:Nudiviridae	42	42	42	1.0	42.0	42.0	1.0	42	0	0.0	42.0	0.0	0.0
UUUNU:Nimaviridae	39	39	39	1.0	39.0	39.0	1.0	39	0	0.0	39.0	0.0	0.0
UUUNU:Undefined	9	6	3	0.6666666666666666	0.0	3.0	0.0	6	3	0.3333333333333333	0.0	3.0	1.0
UUUUU:Alphasatellitidae	255	219	222	0.8588235294117647	219.0	222.0	0.9864864864864865	219	0	0.0	219.0	0.0	0.0
UUUUU:Ampullaviridae	9	9	9	1.0	9.0	9.0	1.0	9	0	0.0	9.0	0.0	0.0
UUUUU:Anelloviridae	468	400	400	0.8547008547008547	400.0	400.0	1.0	400	0	0.0	400.0	0.0	0.0
UUUUU:Avsunviroidae	15	0	0	0.0				0	0
UUUUU:Bartogtaviriformidae	3	0	0	0.0				0	0
UUUUU:Bicaudaviridae	3	3	3	1.0	3.0	3.0	1.0	3	0	0.0	3.0	0.0	0.0
UUUUU:Brachygtaviriformidae	3	0	1	0.0	0.0	1.0	0.0	0	1	1.0	0.0	1.0	1.0
UUUUU:Clavaviridae	3	3	3	1.0	3.0	3.0	1.0	3	0	0.0	3.0	0.0	0.0
UUUUU:Fuselloviridae	177	26	40	0.14689265536723164	26.0	40.0	0.65	26	14	0.35	26.0	14.0	0.35
UUUUU:Globuloviridae	12	12	12	1.0	12.0	12.0	1.0	12	0	0.0	12.0	0.0	0.0
UUUUU:Guttaviridae	3	3	3	1.0	3.0	3.0	1.0	3	0	0.0	3.0	0.0	0.0
UUUUU:Halspiviridae	3	3	3	1.0	3.0	3.0	1.0	3	0	0.0	3.0	0.0	0.0
UUUUU:Itzamnaviridae	6	6	6	1.0	6.0	6.0	1.0	6	0	0.0	6.0	0.0	0.0
UUUUU:Ovaliviridae	3	3	3	1.0	3.0	3.0	1.0	3	0	0.0	3.0	0.0	0.0
UUUUU:Plasmaviridae	3	3	3	1.0	3.0	3.0	1.0	3	0	0.0	3.0	0.0	0.0
UUUUU:Polydnaviriformidae	690	378	378	0.5478260869565217	378.0	378.0	1.0	378	0	0.0	378.0	0.0	0.0
UUUUU:Portogloboviridae	6	6	6	1.0	6.0	6.0	1.0	6	0	0.0	6.0	0.0	0.0
UUUUU:Pospiviroidae	117	0	0	0.0				0	0
UUUUU:Rhodogtaviriformidae	12	0	3	0.0	0.0	3.0	0.0	0	2	1.0	0.0	2.0	1.0
UUUUU:Spiraviridae	3	3	3	1.0	3.0	3.0	1.0	3	0	0.0	3.0	0.0	0.0
UUUUU:Thaspiviridae	9	9	9	1.0	9.0	9.0	1.0	9	0	0.0	9.0	0.0	0.0
UUUUU:Tolecusatellitidae	393	224	226	0.5699745547073791	224.0	226.0	0.9911504424778761	224	1	0.0044444444444444444	224.0	1.0	0.0044444444444444444
UUUUU:Undefined	3	0	3	0.0	0.0	3.0	0.0	0	3	1.0	0.0	3.0	1.0
VBNMA:Phycodnaviridae	36	34	34	0.9444444444444444	34.0	34.0	1.0	34	0	0.0	34.0	0.0	0.0
VBNMI:Allomimiviridae	6	6	6	1.0	6.0	6.0	1.0	6	0	0.0	6.0	0.0	0.0
VBNMI:Mesomimiviridae	9	0	6	0.0	0.0	6.0	0.0	0	6	1.0	0.0	6.0	1.0
VBNMI:Mimiviridae	42	40	40	0.9523809523809523	40.0	40.0	1.0	40	0	0.0	40.0	0.0	0.0
VBNMI:Schizomimiviridae	6	2	3	0.3333333333333333	2.0	3.0	0.6666666666666666	2	1	0.3333333333333333	2.0	1.0	0.3333333333333333
VBNMP:Ascoviridae	15	14	14	0.9333333333333333	14.0	14.0	1.0	14	0	0.0	14.0	0.0	0.0
VBNMP:Iridoviridae	162	156	156	0.9629629629629629	156.0	156.0	1.0	156	0	0.0	156.0	0.0	0.0
VBNMP:Marseilleviridae	9	9	9	1.0	9.0	9.0	1.0	9	0	0.0	9.0	0.0	0.0
VBNMU:Mamonoviridae	6	0	6	0.0	0.0	6.0	0.0	0	5	1.0	0.0	5.0	1.0
VBNPA:Asfarviridae	60	59	59	0.9833333333333333	59.0	59.0	1.0	59	0	0.0	59.0	0.0	0.0
VBNPC:Poxviridae	168	162	165	0.9642857142857143	162.0	165.0	0.9818181818181818	162	2	0.012195121951219513	162.0	2.0	0.012195121951219513
VBPAL:Finnlakeviridae	36	8	12	0.2222222222222222	8.0	12.0	0.6666666666666666	8	3	0.2727272727272727	8.0	3.0	0.2727272727272727
VBPML:Maviroviridae	3	0	3	0.0	0.0	3.0	0.0	0	3	1.0	0.0	3.0	1.0
VBPML:Undefined	150	112	38	0.7466666666666667	0.0	38.0	0.0	112	38	0.25333333333333335	0.0	38.0	1.0
VBPMM:Sputniviroviridae	6	0	6	0.0	0.0	6.0	0.0	0	6	1.0	0.0	6.0	1.0
VBPPO:Adintoviridae	6	6	6	1.0	6.0	6.0	1.0	6	0	0.0	6.0	0.0	0.0
VBPPU:Undefined	150	70	84	0.4666666666666667	4.0	84.0	0.047619047619047616	70	80	0.5333333333333333	0.0	80.0	1.0
VBPTA:Skuldviridae	6	3	6	0.5	3.0	6.0	0.5	3	2	0.4	3.0	2.0	0.4
VBPTB:Turriviridae	6	6	6	1.0	6.0	6.0	1.0	6	0	0.0	6.0	0.0	0.0
VBPTC:Chaacviridae	9	9	9	1.0	9.0	9.0	1.0	9	0	0.0	9.0	0.0	0.0
VBPTK:Tectiviridae	36	36	36	1.0	36.0	36.0	1.0	36	0	0.0	36.0	0.0	0.0
VBPTR:Adenoviridae	609	602	606	0.9885057471264368	602.0	606.0	0.9933993399339934	602	4	0.006600660066006601	602.0	4.0	0.006600660066006601
VBPTU:Autolykiviridae	15	15	15	1.0	15.0	15.0	1.0	15	0	0.0	15.0	0.0	0.0
VBPTV:Corticoviridae	6	6	6	1.0	6.0	6.0	1.0	6	0	0.0	6.0	0.0	0.0
VBPUU:Undefined	150	120	33	0.8	3.0	33.0	0.09090909090909091	120	30	0.2	0.0	30.0	1.0
VBUUU:Yaraviridae	3	3	3	1.0	3.0	3.0	1.0	3	0	0.0	3.0	0.0	0.0
VHDLH:Matsushitaviridae	6	6	6	1.0	6.0	6.0	1.0	6	0	0.0	6.0	0.0	0.0
VHDLH:Simuloviridae	9	9	9	1.0	9.0	9.0	1.0	9	0	0.0	9.0	0.0	0.0
VHDLH:Sphaerolipoviridae	12	12	12	1.0	12.0	12.0	1.0	12	0	0.0	12.0	0.0	0.0
VHDLU:Undefined	165	100	65	0.6060606060606061	0.0	65.0	0.0	100	65	0.3939393939393939	0.0	65.0	1.0
VUUUU:Undefined	150	122	33	0.8133333333333334	5.0	33.0	0.15151515151515152	122	28	0.18666666666666668	0.0	28.0	1.0
