## Supplementary data 3 for "First community challenge for automated virus taxonomy": Team17-Sub1_lineage.csv

LineageFamily	n_sequences	n_correct_fixed	n_attempted	accuracy_Family_fixed	n_correct_attempted	n_attempted_check	accuracy_Family_attempted	n_TP_fixed	n_FP_fixed	FDR_Family_fixed	n_TP_attempted	n_FP_attempted	FDR_Family_attempted
AZTTL:Lipothrixviridae	30	28	28	0.9333333333333333	28.0	28.0	1.0	28	0	0.0	28.0	0.0	0.0
AZTTL:Rudiviridae	51	51	51	1.0	51.0	51.0	1.0	51	0	0.0	51.0	0.0	0.0
AZTTL:Ungulaviridae	3	0	3	0.0	0.0	3.0	0.0	0	2	1.0	0.0	2.0	1.0
AZTTM:Ahmunviridae	3	0	2	0.0	0.0	2.0	0.0	0	0		0.0	0.0
AZTTP:Tristromaviridae	9	2	2	0.2222222222222222	2.0	2.0	1.0	2	0	0.0	2.0	0.0	0.0
AZTTU:Undefined	9	9	3	1.0	3.0	3.0	1.0	9	0	0.0	0.0	0.0
DHPHH:Alloherpesviridae	39	22	23	0.5641025641025641	22.0	23.0	0.9565217391304348	22	1	0.043478260869565216	22.0	1.0	0.043478260869565216
DHPHH:Malacoherpesviridae	6	6	6	1.0	6.0	6.0	1.0	6	0	0.0	6.0	0.0	0.0
DHPHH:Orthoherpesviridae	354	331	332	0.9350282485875706	331.0	332.0	0.9969879518072289	331	0	0.0	331.0	0.0	0.0
DHUCA:Undefined	3	1	3	0.3333333333333333	1.0	3.0	0.3333333333333333	1	2	0.6666666666666666	0.0	2.0	1.0
DHUCC:Crevaviridae	12	0	12	0.0	0.0	12.0	0.0	0	0		0.0	0.0
DHUCC:Intestiviridae	54	1	54	0.018518518518518517	1.0	54.0	0.018518518518518517	1	0	0.0	1.0	0.0	0.0
DHUCC:Steigviridae	45	0	45	0.0	0.0	45.0	0.0	0	0		0.0	0.0
DHUCC:Suoliviridae	108	20	108	0.18518518518518517	20.0	108.0	0.18518518518518517	20	0	0.0	20.0	0.0	0.0
DHUCC:Undefined	6	6	6	1.0	6.0	6.0	1.0	6	0	0.0	0.0	0.0
DHUCJ:Yangangviridae	9	0	9	0.0	0.0	9.0	0.0	0	0		0.0	0.0
DHUCJ:Yanlukaviridae	3	0	3	0.0	0.0	3.0	0.0	0	0		0.0	0.0
DHUCK:Graaviviridae	6	1	6	0.16666666666666666	1.0	6.0	0.16666666666666666	1	0	0.0	1.0	0.0	0.0
DHUCK:Haloferuviridae	9	8	8	0.8888888888888888	8.0	8.0	1.0	8	0	0.0	8.0	0.0	0.0
DHUCK:Pyrstoviridae	3	0	3	0.0	0.0	3.0	0.0	0	0		0.0	0.0
DHUCK:Shortaselviridae	3	0	3	0.0	0.0	3.0	0.0	0	0		0.0	0.0
DHUCM:Anaerodiviridae	3	0	3	0.0	0.0	3.0	0.0	0	0		0.0	0.0
DHUCM:Aoguangviridae	3	3	3	1.0	3.0	3.0	1.0	3	0	0.0	3.0	0.0	0.0
DHUCM:Leisingerviridae	3	3	3	1.0	3.0	3.0	1.0	3	0	0.0	3.0	0.0	0.0
DHUCN:Ahpuchviridae	3	0	2	0.0	0.0	2.0	0.0	0	0		0.0	0.0
DHUCN:Ekchuahviridae	6	0	5	0.0	0.0	5.0	0.0	0	1	1.0	0.0	1.0	1.0
DHUCT:Druskaviridae	6	6	6	1.0	6.0	6.0	1.0	6	0	0.0	6.0	0.0	0.0
DHUCT:Hafunaviridae	30	30	30	1.0	30.0	30.0	1.0	30	0	0.0	30.0	0.0	0.0
DHUCT:Halomagnusviridae	6	5	6	0.8333333333333334	5.0	6.0	0.8333333333333334	5	1	0.16666666666666666	5.0	1.0	0.16666666666666666
DHUCT:Soleiviridae	3	0	2	0.0	0.0	2.0	0.0	0	0		0.0	0.0
DHUCU:Ackermannviridae	189	177	189	0.9365079365079365	177.0	189.0	0.9365079365079365	177	1	0.0056179775280898875	177.0	1.0	0.0056179775280898875
DHUCU:Aggregaviridae	3	0	3	0.0	0.0	3.0	0.0	0	0		0.0	0.0
DHUCU:Aliceevansviridae	378	14	378	0.037037037037037035	14.0	378.0	0.037037037037037035	14	0	0.0	14.0	0.0	0.0
DHUCU:Arenbergviridae	3	0	3	0.0	0.0	3.0	0.0	0	0		0.0	0.0
DHUCU:Assiduviridae	9	1	9	0.1111111111111111	1.0	9.0	0.1111111111111111	1	0	0.0	1.0	0.0	0.0
DHUCU:Autographiviridae	1116	1099	1116	0.9847670250896058	1099.0	1116.0	0.9847670250896058	1099	0	0.0	1099.0	0.0	0.0
DHUCU:Casjensviridae	147	126	147	0.8571428571428571	126.0	147.0	0.8571428571428571	126	0	0.0	126.0	0.0	0.0
DHUCU:Chaseviridae	45	39	45	0.8666666666666667	39.0	45.0	0.8666666666666667	39	0	0.0	39.0	0.0	0.0
DHUCU:Chimalliviridae	99	73	99	0.7373737373737373	73.0	99.0	0.7373737373737373	73	0	0.0	73.0	0.0	0.0
DHUCU:Demerecviridae	300	300	300	1.0	300.0	300.0	1.0	300	0	0.0	300.0	0.0	0.0
DHUCU:Drexlerviridae	339	312	339	0.9203539823008849	312.0	339.0	0.9203539823008849	312	0	0.0	312.0	0.0	0.0
DHUCU:Duneviridae	18	0	18	0.0	0.0	18.0	0.0	0	0		0.0	0.0
DHUCU:Fervensviridae	3	0	2	0.0	0.0	2.0	0.0	0	0		0.0	0.0
DHUCU:Forsetiviridae	6	1	6	0.16666666666666666	1.0	6.0	0.16666666666666666	1	0	0.0	1.0	0.0	0.0
DHUCU:Fredfastierviridae	9	9	9	1.0	9.0	9.0	1.0	9	0	0.0	9.0	0.0	0.0
DHUCU:Grimontviridae	30	12	30	0.4	12.0	30.0	0.4	12	0	0.0	12.0	0.0	0.0
DHUCU:Guelinviridae	30	15	29	0.5	15.0	29.0	0.5172413793103449	15	0	0.0	15.0	0.0	0.0
DHUCU:Helgolandviridae	3	0	3	0.0	0.0	3.0	0.0	0	0		0.0	0.0
DHUCU:Herelleviridae	345	345	345	1.0	345.0	345.0	1.0	345	0	0.0	345.0	0.0	0.0
DHUCU:Kleczkowskaviridae	6	0	6	0.0	0.0	6.0	0.0	0	0		0.0	0.0
DHUCU:Kyanoviridae	201	200	201	0.9950248756218906	200.0	201.0	0.9950248756218906	200	0	0.0	200.0	0.0	0.0
DHUCU:Madisaviridae	3	0	2	0.0	0.0	2.0	0.0	0	0		0.0	0.0
DHUCU:Madridviridae	6	0	6	0.0	0.0	6.0	0.0	0	0		0.0	0.0
DHUCU:Mesyanzhinovviridae	60	36	60	0.6	36.0	60.0	0.6	36	0	0.0	36.0	0.0	0.0
DHUCU:Molycolviridae	6	0	6	0.0	0.0	6.0	0.0	0	0		0.0	0.0
DHUCU:Naomviridae	3	1	3	0.3333333333333333	1.0	3.0	0.3333333333333333	1	0	0.0	1.0	0.0	0.0
DHUCU:Orlajensenviridae	33	29	33	0.8787878787878788	29.0	33.0	0.8787878787878788	29	0	0.0	29.0	0.0	0.0
DHUCU:Pachyviridae	15	11	15	0.7333333333333333	11.0	15.0	0.7333333333333333	11	0	0.0	11.0	0.0	0.0
DHUCU:Peduoviridae	381	15	372	0.03937007874015748	15.0	372.0	0.04032258064516129	15	3	0.16666666666666666	15.0	3.0	0.16666666666666666
DHUCU:Pervagoviridae	12	4	12	0.3333333333333333	4.0	12.0	0.3333333333333333	4	0	0.0	4.0	0.0	0.0
DHUCU:Pootjesviridae	33	29	33	0.8787878787878788	29.0	33.0	0.8787878787878788	29	0	0.0	29.0	0.0	0.0
DHUCU:Pungoviridae	3	0	3	0.0	0.0	3.0	0.0	0	0		0.0	0.0
DHUCU:Rountreeviridae	114	110	113	0.9649122807017544	110.0	113.0	0.9734513274336283	110	0	0.0	110.0	0.0	0.0
DHUCU:Saffermanviridae	12	9	12	0.75	9.0	12.0	0.75	9	0	0.0	9.0	0.0	0.0
DHUCU:Salasmaviridae	93	32	93	0.34408602150537637	32.0	93.0	0.34408602150537637	32	0	0.0	32.0	0.0	0.0
DHUCU:Saparoviridae	6	3	6	0.5	3.0	6.0	0.5	3	1	0.25	3.0	1.0	0.25
DHUCU:Schitoviridae	318	305	318	0.9591194968553459	305.0	318.0	0.9591194968553459	305	0	0.0	305.0	0.0	0.0
DHUCU:Speroviridae	3	0	1	0.0	0.0	1.0	0.0	0	0		0.0	0.0
DHUCU:Stanwilliamsviridae	84	81	84	0.9642857142857143	81.0	84.0	0.9642857142857143	81	0	0.0	81.0	0.0	0.0
DHUCU:Straboviridae	624	624	624	1.0	624.0	624.0	1.0	624	0	0.0	624.0	0.0	0.0
DHUCU:Suolaviridae	3	0	2	0.0	0.0	2.0	0.0	0	0		0.0	0.0
DHUCU:Undefined	7539	7494	7508	0.9940310385992838	7463.0	7508.0	0.9940063931806074	7494	45	0.005968961400716275	0.0	45.0	1.0
DHUCU:Verdandiviridae	9	8	8	0.8888888888888888	8.0	8.0	1.0	8	0	0.0	8.0	0.0	0.0
DHUCU:Vertoviridae	15	4	14	0.26666666666666666	4.0	14.0	0.2857142857142857	4	1	0.2	4.0	1.0	0.2
DHUCU:Vilmaviridae	81	60	81	0.7407407407407407	60.0	81.0	0.7407407407407407	60	0	0.0	60.0	0.0	0.0
DHUCU:Winoviridae	9	2	9	0.2222222222222222	2.0	9.0	0.2222222222222222	2	0	0.0	2.0	0.0	0.0
DHUCU:Zierdtviridae	78	61	78	0.782051282051282	61.0	78.0	0.782051282051282	61	0	0.0	61.0	0.0	0.0
DHUCU:Zobellviridae	39	30	39	0.7692307692307693	30.0	39.0	0.7692307692307693	30	0	0.0	30.0	0.0	0.0
MLHFT:Inoviridae	207	183	188	0.8840579710144928	183.0	188.0	0.973404255319149	183	0	0.0	183.0	0.0	0.0
MLHFT:Paulinoviridae	6	2	3	0.3333333333333333	2.0	3.0	0.6666666666666666	2	1	0.3333333333333333	2.0	1.0	0.3333333333333333
MLHFT:Plectroviridae	18	12	13	0.6666666666666666	12.0	13.0	0.9230769230769231	12	0	0.0	12.0	0.0	0.0
MLHFT:Undefined	150	72	87	0.48	9.0	87.0	0.10344827586206896	72	78	0.52	0.0	78.0	1.0
MSCAB:Bacilladnaviridae	66	0	3	0.0	0.0	3.0	0.0	0	0		0.0	0.0
MSCAC:Circoviridae	444	159	216	0.3581081081081081	159.0	216.0	0.7361111111111112	159	55	0.2570093457943925	159.0	55.0	0.2570093457943925
MSCAC:Smacoviridae	249	164	164	0.6586345381526104	164.0	164.0	1.0	164	0	0.0	164.0	0.0	0.0
MSCAC:Vilyaviridae	54	0	25	0.0	0.0	25.0	0.0	0	9	1.0	0.0	9.0	1.0
MSCAM:Amesuviridae	6	0	4	0.0	0.0	4.0	0.0	0	3	1.0	0.0	3.0	1.0
MSCAM:Nanoviridae	555	156	156	0.2810810810810811	156.0	156.0	1.0	156	0	0.0	156.0	0.0	0.0
MSCAR:Naryaviridae	15	0	2	0.0	0.0	2.0	0.0	0	1	1.0	0.0	1.0	1.0
MSCAR:Nenyaviridae	18	0	2	0.0	0.0	2.0	0.0	0	0		0.0	0.0
MSCAR:Redondoviridae	78	0	11	0.0	0.0	11.0	0.0	0	5	1.0	0.0	5.0	1.0
MSCMP:Bidnaviridae	6	0	1	0.0	0.0	1.0	0.0	0	0		0.0	0.0
MSCPS:Polyomaviridae	351	322	322	0.9173789173789174	322.0	322.0	1.0	322	0	0.0	322.0	0.0	0.0
MSCPZ:Papillomaviridae	1029	1000	1000	0.9718172983479106	1000.0	1000.0	1.0	1000	0	0.0	1000.0	0.0	0.0
MSCQP:Parvoviridae	525	250	260	0.47619047619047616	250.0	260.0	0.9615384615384616	250	9	0.03474903474903475	250.0	9.0	0.03474903474903475
MSCRG:Geminiviridae	2814	2412	2413	0.8571428571428571	2412.0	2413.0	0.9995855781185247	2412	1	0.0004144218814753419	2412.0	1.0	0.0004144218814753419
MSCRG:Genomoviridae	717	480	480	0.6694560669456067	480.0	480.0	1.0	480	0	0.0	480.0	0.0	0.0
MSCUU:Undefined	150	102	67	0.68	19.0	67.0	0.2835820895522388	102	48	0.32	0.0	48.0	1.0
MSPMP:Microviridae	210	190	190	0.9047619047619048	190.0	190.0	1.0	190	0	0.0	190.0	0.0	0.0
MTSHH:Pleolipoviridae	48	30	31	0.625	30.0	31.0	0.967741935483871	30	1	0.03225806451612903	30.0	1.0	0.03225806451612903
MTSHU:Undefined	150	117	63	0.78	30.0	63.0	0.47619047619047616	117	33	0.22	0.0	33.0	1.0
RODCG:Alternaviridae	51	11	11	0.21568627450980393	11.0	11.0	1.0	11	0	0.0	11.0	0.0	0.0
RODCG:Botybirnaviridae	6	0	3	0.0	0.0	3.0	0.0	0	0		0.0	0.0
RODCG:Chrysoviridae	471	95	128	0.20169851380042464	95.0	128.0	0.7421875	95	3	0.030612244897959183	95.0	3.0	0.030612244897959183
RODCG:Giardiaviridae	3	0	1	0.0	0.0	1.0	0.0	0	0		0.0	0.0
RODCG:Megabirnaviridae	6	0	2	0.0	0.0	2.0	0.0	0	0		0.0	0.0
RODCG:Monocitiviridae	3	0	2	0.0	0.0	2.0	0.0	0	0		0.0	0.0
RODCG:Orthototiviridae	18	6	13	0.3333333333333333	6.0	13.0	0.46153846153846156	6	0	0.0	6.0	0.0	0.0
RODCG:Pseudototiviridae	60	27	51	0.45	27.0	51.0	0.5294117647058824	27	0	0.0	27.0	0.0	0.0
RODCG:Quadriviridae	27	0	4	0.0	0.0	4.0	0.0	0	0		0.0	0.0
RODRR:Sedoreoviridae	1266	512	516	0.40442338072669826	512.0	516.0	0.9922480620155039	512	1	0.001949317738791423	512.0	1.0	0.001949317738791423
RODRR:Spinareoviridae	1518	599	611	0.3945981554677207	599.0	611.0	0.9803600654664485	599	0	0.0	599.0	0.0	0.0
RODVM:Cystoviridae	63	33	33	0.5238095238095238	33.0	33.0	1.0	33	0	0.0	33.0	0.0	0.0
ROKAH:Alphatetraviridae	18	0	10	0.0	0.0	10.0	0.0	0	4	1.0	0.0	4.0	1.0
ROKAH:Benyviridae	39	3	17	0.07692307692307693	3.0	17.0	0.17647058823529413	3	7	0.7	3.0	7.0	0.7
ROKAH:Hepeviridae	72	61	62	0.8472222222222222	61.0	62.0	0.9838709677419355	61	0	0.0	61.0	0.0	0.0
ROKAH:Matonaviridae	12	8	8	0.6666666666666666	8.0	8.0	1.0	8	0	0.0	8.0	0.0	0.0
ROKAM:Bromoviridae	348	181	237	0.5201149425287356	181.0	237.0	0.7637130801687764	181	56	0.23628691983122363	181.0	56.0	0.23628691983122363
ROKAM:Closteroviridae	204	86	147	0.4215686274509804	86.0	147.0	0.5850340136054422	86	60	0.410958904109589	86.0	60.0	0.410958904109589
ROKAM:Endornaviridae	93	83	83	0.8924731182795699	83.0	83.0	1.0	83	0	0.0	83.0	0.0	0.0
ROKAM:Kitaviridae	87	9	40	0.10344827586206896	9.0	40.0	0.225	9	27	0.75	9.0	27.0	0.75
ROKAM:Mayoviridae	24	2	11	0.08333333333333333	2.0	11.0	0.18181818181818182	2	9	0.8181818181818182	2.0	9.0	0.8181818181818182
ROKAM:Togaviridae	162	109	129	0.6728395061728395	109.0	129.0	0.8449612403100775	109	20	0.15503875968992248	109.0	20.0	0.15503875968992248
ROKAM:Virgaviridae	246	131	193	0.532520325203252	131.0	193.0	0.6787564766839378	131	48	0.2681564245810056	131.0	48.0	0.2681564245810056
ROKAT:Alphaflexiviridae	198	94	183	0.47474747474747475	94.0	183.0	0.5136612021857924	94	89	0.48633879781420764	94.0	89.0	0.48633879781420764
ROKAT:Betaflexiviridae	411	321	363	0.781021897810219	321.0	363.0	0.8842975206611571	321	42	0.11570247933884298	321.0	42.0	0.11570247933884298
ROKAT:Deltaflexiviridae	9	6	6	0.6666666666666666	6.0	6.0	1.0	6	0	0.0	6.0	0.0	0.0
ROKAT:Gammaflexiviridae	12	0	7	0.0	0.0	7.0	0.0	0	7	1.0	0.0	7.0	1.0
ROKAT:Tymoviridae	120	71	86	0.5916666666666667	71.0	86.0	0.8255813953488372	71	15	0.1744186046511628	71.0	15.0	0.1744186046511628
ROKFA:Flaviviridae	441	409	409	0.927437641723356	409.0	409.0	1.0	409	0	0.0	409.0	0.0	0.0
ROKMN:Nodaviridae	123	86	86	0.6991869918699187	86.0	86.0	1.0	86	0	0.0	86.0	0.0	0.0
ROKMN:Sinhaliviridae	6	6	6	1.0	6.0	6.0	1.0	6	0	0.0	6.0	0.0	0.0
ROKTT:Carmotetraviridae	3	0	1	0.0	0.0	1.0	0.0	0	0		0.0	0.0
ROKTT:Tombusviridae	291	209	226	0.718213058419244	209.0	226.0	0.9247787610619469	209	14	0.06278026905829596	209.0	14.0	0.06278026905829596
ROLAW:Narnaviridae	6	4	4	0.6666666666666666	4.0	4.0	1.0	4	0	0.0	4.0	0.0	0.0
ROLHC:Mitoviridae	315	158	158	0.5015873015873016	158.0	158.0	1.0	158	0	0.0	158.0	0.0	0.0
ROLLN:Atkinsviridae	273	62	207	0.2271062271062271	62.0	207.0	0.2995169082125604	62	68	0.5230769230769231	62.0	68.0	0.5230769230769231
ROLLN:Duinviridae	18	0	9	0.0	0.0	9.0	0.0	0	9	1.0	0.0	9.0	1.0
ROLLN:Fiersviridae	867	657	660	0.7577854671280276	657.0	660.0	0.9954545454545455	657	0	0.0	657.0	0.0	0.0
ROLLN:Solspiviridae	81	0	64	0.0	0.0	64.0	0.0	0	44	1.0	0.0	44.0	1.0
ROLLT:Blumeviridae	87	9	62	0.10344827586206896	9.0	62.0	0.14516129032258066	9	9	0.5	9.0	9.0	0.5
ROLLT:Steitzviridae	1167	0	1014	0.0	0.0	1014.0	0.0	0	286	1.0	0.0	286.0	1.0
ROLLU:Undefined	9	8	5	0.8888888888888888	4.0	5.0	0.8	8	1	0.1111111111111111	0.0	1.0	1.0
ROLMO:Botourmiaviridae	525	305	313	0.580952380952381	305.0	313.0	0.9744408945686901	305	0	0.0	305.0	0.0	0.0
RONBE:Cruliviridae	27	0	9	0.0	0.0	9.0	0.0	0	9	1.0	0.0	9.0	1.0
RONBE:Fimoviridae	507	0	52	0.0	0.0	52.0	0.0	0	52	1.0	0.0	52.0	1.0
RONBE:Hantaviridae	549	283	283	0.5154826958105647	283.0	283.0	1.0	283	0	0.0	283.0	0.0	0.0
RONBE:Peribunyaviridae	1722	1251	1254	0.7264808362369338	1251.0	1254.0	0.9976076555023924	1251	3	0.0023923444976076554	1251.0	3.0	0.0023923444976076554
RONBE:Phasmaviridae	180	40	43	0.2222222222222222	40.0	43.0	0.9302325581395349	40	3	0.06976744186046512	40.0	3.0	0.06976744186046512
RONBE:Tospoviridae	219	86	129	0.3926940639269406	86.0	129.0	0.6666666666666666	86	43	0.3333333333333333	86.0	43.0	0.3333333333333333
RONBE:Tulasviridae	3	0	2	0.0	0.0	2.0	0.0	0	0		0.0	0.0
RONBH:Arenaviridae	456	264	265	0.5789473684210527	264.0	265.0	0.9962264150943396	264	1	0.0037735849056603774	264.0	1.0	0.0037735849056603774
RONBH:Leishbuviridae	9	0	2	0.0	0.0	2.0	0.0	0	1	1.0	0.0	1.0	1.0
RONBH:Mypoviridae	9	0	2	0.0	0.0	2.0	0.0	0	2	1.0	0.0	2.0	1.0
RONBH:Nairoviridae	513	283	284	0.5516569200779727	283.0	284.0	0.9964788732394366	283	1	0.0035211267605633804	283.0	1.0	0.0035211267605633804
RONBH:Phenuiviridae	1500	865	871	0.5766666666666667	865.0	871.0	0.9931113662456946	865	5	0.005747126436781609	865.0	5.0	0.005747126436781609
RONBH:Wupedeviridae	9	0	4	0.0	0.0	4.0	0.0	0	4	1.0	0.0	4.0	1.0
RONCM:Qinviridae	48	0	12	0.0	0.0	12.0	0.0	0	12	1.0	0.0	12.0	1.0
RONIA:Amnoonviridae	30	0	1	0.0	0.0	1.0	0.0	0	1	1.0	0.0	1.0	1.0
RONIA:Orthomyxoviridae	276	36	48	0.13043478260869565	36.0	48.0	0.75	36	12	0.25	36.0	12.0	0.25
RONMJ:Aliusviridae	36	15	19	0.4166666666666667	15.0	19.0	0.7894736842105263	15	0	0.0	15.0	0.0	0.0
RONMJ:Chuviridae	153	44	70	0.2875816993464052	44.0	70.0	0.6285714285714286	44	8	0.15384615384615385	44.0	8.0	0.15384615384615385
RONMJ:Crepuscuviridae	3	0	1	0.0	0.0	1.0	0.0	0	0		0.0	0.0
RONMJ:Myriaviridae	3	0	1	0.0	0.0	1.0	0.0	0	1	1.0	0.0	1.0	1.0
RONMJ:Natareviridae	3	0	2	0.0	0.0	2.0	0.0	0	0		0.0	0.0
RONMM:Artoviridae	27	0	14	0.0	0.0	14.0	0.0	0	0		0.0	0.0
RONMM:Bornaviridae	63	42	49	0.6666666666666666	42.0	49.0	0.8571428571428571	42	1	0.023255813953488372	42.0	1.0	0.023255813953488372
RONMM:Filoviridae	48	27	37	0.5625	27.0	37.0	0.7297297297297297	27	10	0.2702702702702703	27.0	10.0	0.2702702702702703
RONMM:Lispiviridae	90	0	54	0.0	0.0	54.0	0.0	0	13	1.0	0.0	13.0	1.0
RONMM:Mymonaviridae	189	61	107	0.32275132275132273	61.0	107.0	0.5700934579439252	61	1	0.016129032258064516	61.0	1.0	0.016129032258064516
RONMM:Nyamiviridae	69	0	40	0.0	0.0	40.0	0.0	0	8	1.0	0.0	8.0	1.0
RONMM:Paramyxoviridae	249	235	237	0.9437751004016064	235.0	237.0	0.9915611814345991	235	1	0.00423728813559322	235.0	1.0	0.00423728813559322
RONMM:Pneumoviridae	15	12	14	0.8	12.0	14.0	0.8571428571428571	12	2	0.14285714285714285	12.0	2.0	0.14285714285714285
RONMM:Rhabdoviridae	969	745	836	0.7688338493292054	745.0	836.0	0.8911483253588517	745	50	0.06289308176100629	745.0	50.0	0.06289308176100629
RONMM:Sunviridae	3	0	1	0.0	0.0	1.0	0.0	0	1	1.0	0.0	1.0	1.0
RONMM:Xinmoviridae	42	13	23	0.30952380952380953	13.0	23.0	0.5652173913043478	13	1	0.07142857142857142	13.0	1.0	0.07142857142857142
RONMN:Aspiviridae	51	3	12	0.058823529411764705	3.0	12.0	0.25	3	0	0.0	3.0	0.0	0.0
RONYG:Yueviridae	12	3	3	0.25	3.0	3.0	1.0	3	0	0.0	3.0	0.0	0.0
ROPDD:Amalgaviridae	33	0	13	0.0	0.0	13.0	0.0	0	7	1.0	0.0	7.0	1.0
ROPDD:Curvulaviridae	12	0	5	0.0	0.0	5.0	0.0	0	0		0.0	0.0
ROPDD:Fusariviridae	102	66	66	0.6470588235294118	66.0	66.0	1.0	66	0	0.0	66.0	0.0	0.0
ROPDD:Hypoviridae	129	82	102	0.6356589147286822	82.0	102.0	0.803921568627451	82	10	0.10869565217391304	82.0	10.0	0.10869565217391304
ROPDD:Partitiviridae	399	118	118	0.2957393483709273	118.0	118.0	1.0	118	0	0.0	118.0	0.0	0.0
ROPDD:Picobirnaviridae	24	8	10	0.3333333333333333	8.0	10.0	0.8	8	1	0.1111111111111111	8.0	1.0	0.1111111111111111
ROPPN:Abyssoviridae	3	0	2	0.0	0.0	2.0	0.0	0	2	1.0	0.0	2.0	1.0
ROPPN:Arteriviridae	69	58	65	0.8405797101449275	58.0	65.0	0.8923076923076924	58	7	0.1076923076923077	58.0	7.0	0.1076923076923077
ROPPN:Coronaviridae	156	153	153	0.9807692307692307	153.0	153.0	1.0	153	0	0.0	153.0	0.0	0.0
ROPPN:Cremegaviridae	6	0	3	0.0	0.0	3.0	0.0	0	3	1.0	0.0	3.0	1.0
ROPPN:Euroniviridae	9	4	4	0.4444444444444444	4.0	4.0	1.0	4	0	0.0	4.0	0.0	0.0
ROPPN:Gresnaviridae	3	0	1	0.0	0.0	1.0	0.0	0	1	1.0	0.0	1.0	1.0
ROPPN:Medioniviridae	6	0	1	0.0	0.0	1.0	0.0	0	1	1.0	0.0	1.0	1.0
ROPPN:Mesoniviridae	42	34	34	0.8095238095238095	34.0	34.0	1.0	34	0	0.0	34.0	0.0	0.0
ROPPN:Mononiviridae	3	0	1	0.0	0.0	1.0	0.0	0	1	1.0	0.0	1.0	1.0
ROPPN:Nanghoshaviridae	3	0	1	0.0	0.0	1.0	0.0	0	1	1.0	0.0	1.0	1.0
ROPPN:Nanhypoviridae	3	0	2	0.0	0.0	2.0	0.0	0	0		0.0	0.0
ROPPN:Olifoviridae	3	0	2	0.0	0.0	2.0	0.0	0	2	1.0	0.0	2.0	1.0
ROPPN:Roniviridae	12	4	7	0.3333333333333333	4.0	7.0	0.5714285714285714	4	3	0.42857142857142855	4.0	3.0	0.42857142857142855
ROPPN:Tobaniviridae	63	37	46	0.5873015873015873	37.0	46.0	0.8043478260869565	37	8	0.17777777777777778	37.0	8.0	0.17777777777777778
ROPPP:Caliciviridae	81	68	75	0.8395061728395061	68.0	75.0	0.9066666666666666	68	6	0.08108108108108109	68.0	6.0	0.08108108108108109
ROPPP:Dicistroviridae	48	30	44	0.625	30.0	44.0	0.6818181818181818	30	13	0.3023255813953488	30.0	13.0	0.3023255813953488
ROPPP:Iflaviridae	45	31	38	0.6888888888888889	31.0	38.0	0.8157894736842105	31	6	0.16216216216216217	31.0	6.0	0.16216216216216217
ROPPP:Marnaviridae	60	7	53	0.11666666666666667	7.0	53.0	0.1320754716981132	7	5	0.4166666666666667	7.0	5.0	0.4166666666666667
ROPPP:Noraviridae	3	1	1	0.3333333333333333	1.0	1.0	1.0	1	0	0.0	1.0	0.0	0.0
ROPPP:Picornaviridae	1893	1679	1681	0.8869519281563656	1679.0	1681.0	0.998810232004759	1679	0	0.0	1679.0	0.0	0.0
ROPPP:Polycipiviridae	39	17	25	0.4358974358974359	17.0	25.0	0.68	17	5	0.22727272727272727	17.0	5.0	0.22727272727272727
ROPPP:Secoviridae	525	247	289	0.4704761904761905	247.0	289.0	0.8546712802768166	247	40	0.13937282229965156	247.0	40.0	0.13937282229965156
ROPPP:Solinviviridae	6	0	5	0.0	0.0	5.0	0.0	0	0		0.0	0.0
ROPPS:Alvernaviridae	3	0	2	0.0	0.0	2.0	0.0	0	0		0.0	0.0
ROPPS:Barnaviridae	3	0	3	0.0	0.0	3.0	0.0	0	3	1.0	0.0	3.0	1.0
ROPPS:Solemoviridae	180	138	146	0.7666666666666667	138.0	146.0	0.9452054794520548	138	8	0.0547945205479452	138.0	8.0	0.0547945205479452
ROPSP:Potyviridae	810	749	751	0.9246913580246914	749.0	751.0	0.9973368841544608	749	2	0.002663115845539281	749.0	2.0	0.002663115845539281
ROPSS:Astroviridae	66	44	56	0.6666666666666666	44.0	56.0	0.7857142857142857	44	5	0.10204081632653061	44.0	5.0	0.10204081632653061
ROPUU:Hadakaviridae	63	0	3	0.0	0.0	3.0	0.0	0	3	1.0	0.0	3.0	1.0
ROPUY:Yadokariviridae	39	21	21	0.5384615384615384	21.0	21.0	1.0	21	0	0.0	21.0	0.0	0.0
ROUUU:Birnaviridae	99	76	76	0.7676767676767676	76.0	76.0	1.0	76	0	0.0	76.0	0.0	0.0
ROUUU:Permutotetraviridae	3	1	3	0.3333333333333333	1.0	3.0	0.3333333333333333	1	0	0.0	1.0	0.0	0.0
RPARB:Hepadnaviridae	123	83	83	0.6747967479674797	83.0	83.0	1.0	83	0	0.0	83.0	0.0	0.0
RPARO:Belpaoviridae	33	0	3	0.0	0.0	3.0	0.0	0	3	1.0	0.0	3.0	1.0
RPARO:Caulimoviridae	294	125	133	0.42517006802721086	125.0	133.0	0.9398496240601504	125	8	0.06015037593984962	125.0	8.0	0.06015037593984962
RPARO:Metaviridae	93	0	0	0.0				0	0
RPARO:Pseudoviridae	99	0	0	0.0				0	0
RPARO:Retroviridae	189	116	119	0.6137566137566137	116.0	119.0	0.9747899159663865	116	0	0.0	116.0	0.0	0.0
RUUUU:Kolmioviridae	45	0	0	0.0				0	0
RUUUU:Polymycoviridae	204	20	20	0.09803921568627451	20.0	20.0	1.0	20	0	0.0	20.0	0.0	0.0
RUUUU:Sarthroviridae	24	0	0	0.0				0	0
RUUUU:Undefined	18	18	0	1.0				18	0	0.0
UUUNL:Baculoviridae	309	304	304	0.9838187702265372	304.0	304.0	1.0	304	0	0.0	304.0	0.0	0.0
UUUNL:Hytrosaviridae	6	6	6	1.0	6.0	6.0	1.0	6	0	0.0	6.0	0.0	0.0
UUUNL:Nudiviridae	42	0	19	0.0	0.0	19.0	0.0	0	18	1.0	0.0	18.0	1.0
UUUNU:Nimaviridae	39	33	35	0.8461538461538461	33.0	35.0	0.9428571428571428	33	0	0.0	33.0	0.0	0.0
UUUNU:Undefined	9	8	3	0.8888888888888888	2.0	3.0	0.6666666666666666	8	1	0.1111111111111111	0.0	1.0	1.0
UUUUU:Alphasatellitidae	255	0	96	0.0	0.0	96.0	0.0	0	94	1.0	0.0	94.0	1.0
UUUUU:Ampullaviridae	9	9	9	1.0	9.0	9.0	1.0	9	0	0.0	9.0	0.0	0.0
UUUUU:Anelloviridae	468	189	189	0.40384615384615385	189.0	189.0	1.0	189	0	0.0	189.0	0.0	0.0
UUUUU:Avsunviroidae	15	0	0	0.0				0	0
UUUUU:Bartogtaviriformidae	3	0	3	0.0	0.0	3.0	0.0	0	0		0.0	0.0
UUUUU:Bicaudaviridae	3	3	3	1.0	3.0	3.0	1.0	3	0	0.0	3.0	0.0	0.0
UUUUU:Brachygtaviriformidae	3	0	3	0.0	0.0	3.0	0.0	0	0		0.0	0.0
UUUUU:Clavaviridae	3	0	0	0.0				0	0
UUUUU:Fuselloviridae	177	27	28	0.15254237288135594	27.0	28.0	0.9642857142857143	27	1	0.03571428571428571	27.0	1.0	0.03571428571428571
UUUUU:Globuloviridae	12	10	10	0.8333333333333334	10.0	10.0	1.0	10	0	0.0	10.0	0.0	0.0
UUUUU:Guttaviridae	3	0	2	0.0	0.0	2.0	0.0	0	2	1.0	0.0	2.0	1.0
UUUUU:Halspiviridae	3	0	0	0.0				0	0
UUUUU:Itzamnaviridae	6	0	5	0.0	0.0	5.0	0.0	0	2	1.0	0.0	2.0	1.0
UUUUU:Ovaliviridae	3	0	3	0.0	0.0	3.0	0.0	0	2	1.0	0.0	2.0	1.0
UUUUU:Plasmaviridae	3	0	0	0.0				0	0
UUUUU:Polydnaviriformidae	690	68	69	0.09855072463768116	68.0	69.0	0.9855072463768116	68	1	0.014492753623188406	68.0	1.0	0.014492753623188406
UUUUU:Portogloboviridae	6	1	3	0.16666666666666666	1.0	3.0	0.3333333333333333	1	2	0.6666666666666666	1.0	2.0	0.6666666666666666
UUUUU:Pospiviroidae	117	0	0	0.0				0	0
UUUUU:Rhodogtaviriformidae	12	0	12	0.0	0.0	12.0	0.0	0	0		0.0	0.0
UUUUU:Spiraviridae	3	0	1	0.0	0.0	1.0	0.0	0	1	1.0	0.0	1.0	1.0
UUUUU:Thaspiviridae	9	0	4	0.0	0.0	4.0	0.0	0	0		0.0	0.0
UUUUU:Tolecusatellitidae	393	0	0	0.0				0	0
UUUUU:Undefined	3	3	2	1.0	2.0	2.0	1.0	3	0	0.0	0.0	0.0
VBNMA:Phycodnaviridae	36	23	32	0.6388888888888888	23.0	32.0	0.71875	23	1	0.041666666666666664	23.0	1.0	0.041666666666666664
VBNMI:Allomimiviridae	6	0	6	0.0	0.0	6.0	0.0	0	1	1.0	0.0	1.0	1.0
VBNMI:Mesomimiviridae	9	0	9	0.0	0.0	9.0	0.0	0	5	1.0	0.0	5.0	1.0
VBNMI:Mimiviridae	42	38	41	0.9047619047619048	38.0	41.0	0.926829268292683	38	0	0.0	38.0	0.0	0.0
VBNMI:Schizomimiviridae	6	0	5	0.0	0.0	5.0	0.0	0	1	1.0	0.0	1.0	1.0
VBNMP:Ascoviridae	15	12	14	0.8	12.0	14.0	0.8571428571428571	12	0	0.0	12.0	0.0	0.0
VBNMP:Iridoviridae	162	150	156	0.9259259259259259	150.0	156.0	0.9615384615384616	150	3	0.0196078431372549	150.0	3.0	0.0196078431372549
VBNMP:Marseilleviridae	9	3	9	0.3333333333333333	3.0	9.0	0.3333333333333333	3	0	0.0	3.0	0.0	0.0
VBNMU:Mamonoviridae	6	0	6	0.0	0.0	6.0	0.0	0	1	1.0	0.0	1.0	1.0
VBNPA:Asfarviridae	60	50	60	0.8333333333333334	50.0	60.0	0.8333333333333334	50	4	0.07407407407407407	50.0	4.0	0.07407407407407407
VBNPC:Poxviridae	168	160	160	0.9523809523809523	160.0	160.0	1.0	160	0	0.0	160.0	0.0	0.0
VBPAL:Finnlakeviridae	36	4	8	0.1111111111111111	4.0	8.0	0.5	4	0	0.0	4.0	0.0	0.0
VBPML:Maviroviridae	3	1	2	0.3333333333333333	1.0	2.0	0.5	1	0	0.0	1.0	0.0	0.0
VBPML:Undefined	150	141	53	0.94	44.0	53.0	0.8301886792452831	141	9	0.06	0.0	9.0	1.0
VBPMM:Sputniviroviridae	6	5	6	0.8333333333333334	5.0	6.0	0.8333333333333334	5	0	0.0	5.0	0.0	0.0
VBPPO:Adintoviridae	6	2	3	0.3333333333333333	2.0	3.0	0.6666666666666666	2	1	0.3333333333333333	2.0	1.0	0.3333333333333333
VBPPU:Undefined	150	88	126	0.5866666666666667	64.0	126.0	0.5079365079365079	88	62	0.41333333333333333	0.0	62.0	1.0
VBPTA:Skuldviridae	6	0	1	0.0	0.0	1.0	0.0	0	0		0.0	0.0
VBPTB:Turriviridae	6	6	6	1.0	6.0	6.0	1.0	6	0	0.0	6.0	0.0	0.0
VBPTC:Chaacviridae	9	3	5	0.3333333333333333	3.0	5.0	0.6	3	2	0.4	3.0	2.0	0.4
VBPTK:Tectiviridae	36	26	31	0.7222222222222222	26.0	31.0	0.8387096774193549	26	0	0.0	26.0	0.0	0.0
VBPTR:Adenoviridae	609	581	581	0.9540229885057471	581.0	581.0	1.0	581	0	0.0	581.0	0.0	0.0
VBPTU:Autolykiviridae	15	0	11	0.0	0.0	11.0	0.0	0	3	1.0	0.0	3.0	1.0
VBPTV:Corticoviridae	6	6	6	1.0	6.0	6.0	1.0	6	0	0.0	6.0	0.0	0.0
VBPUU:Undefined	150	122	78	0.8133333333333334	50.0	78.0	0.6410256410256411	122	28	0.18666666666666668	0.0	28.0	1.0
VBUUU:Yaraviridae	3	0	3	0.0	0.0	3.0	0.0	0	0		0.0	0.0
VHDLH:Matsushitaviridae	6	5	6	0.8333333333333334	5.0	6.0	0.8333333333333334	5	0	0.0	5.0	0.0	0.0
VHDLH:Simuloviridae	9	6	6	0.6666666666666666	6.0	6.0	1.0	6	0	0.0	6.0	0.0	0.0
VHDLH:Sphaerolipoviridae	12	12	12	1.0	12.0	12.0	1.0	12	0	0.0	12.0	0.0	0.0
VHDLU:Undefined	165	129	82	0.7818181818181819	46.0	82.0	0.5609756097560976	129	36	0.21818181818181817	0.0	36.0	1.0
VUUUU:Undefined	150	138	90	0.92	78.0	90.0	0.8666666666666667	138	12	0.08	0.0	12.0	1.0
