## Supplementary data 3 for "First community challenge for automated virus taxonomy": Team17-Sub2_lineage.csv

LineageFamily	n_sequences	n_correct_fixed	n_attempted	accuracy_Family_fixed	n_correct_attempted	n_attempted_check	accuracy_Family_attempted	n_TP_fixed	n_FP_fixed	FDR_Family_fixed	n_TP_attempted	n_FP_attempted	FDR_Family_attempted
AZTTL:Lipothrixviridae	30	28	28	0.9333333333333333	28.0	28.0	1.0	28	0	0.0	28.0	0.0	0.0
AZTTL:Rudiviridae	51	51	51	1.0	51.0	51.0	1.0	51	0	0.0	51.0	0.0	0.0
AZTTL:Ungulaviridae	3	0	3	0.0	0.0	3.0	0.0	0	2	1.0	0.0	2.0	1.0
AZTTM:Ahmunviridae	3	0	3	0.0	0.0	3.0	0.0	0	0		0.0	0.0
AZTTP:Tristromaviridae	9	2	2	0.2222222222222222	2.0	2.0	1.0	2	0	0.0	2.0	0.0	0.0
AZTTU:Undefined	9	9	3	1.0	3.0	3.0	1.0	9	0	0.0	0.0	0.0
DHPHH:Alloherpesviridae	39	22	25	0.5641025641025641	22.0	25.0	0.88	22	1	0.043478260869565216	22.0	1.0	0.043478260869565216
DHPHH:Malacoherpesviridae	6	6	6	1.0	6.0	6.0	1.0	6	0	0.0	6.0	0.0	0.0
DHPHH:Orthoherpesviridae	354	331	333	0.9350282485875706	331.0	333.0	0.993993993993994	331	0	0.0	331.0	0.0	0.0
DHUCA:Undefined	3	1	3	0.3333333333333333	1.0	3.0	0.3333333333333333	1	2	0.6666666666666666	0.0	2.0	1.0
DHUCC:Crevaviridae	12	0	12	0.0	0.0	12.0	0.0	0	0		0.0	0.0
DHUCC:Intestiviridae	54	1	54	0.018518518518518517	1.0	54.0	0.018518518518518517	1	0	0.0	1.0	0.0	0.0
DHUCC:Steigviridae	45	0	45	0.0	0.0	45.0	0.0	0	0		0.0	0.0
DHUCC:Suoliviridae	108	19	108	0.17592592592592593	19.0	108.0	0.17592592592592593	19	0	0.0	19.0	0.0	0.0
DHUCC:Undefined	6	6	6	1.0	6.0	6.0	1.0	6	0	0.0	0.0	0.0
DHUCJ:Yangangviridae	9	0	9	0.0	0.0	9.0	0.0	0	0		0.0	0.0
DHUCJ:Yanlukaviridae	3	0	3	0.0	0.0	3.0	0.0	0	0		0.0	0.0
DHUCK:Graaviviridae	6	1	6	0.16666666666666666	1.0	6.0	0.16666666666666666	1	0	0.0	1.0	0.0	0.0
DHUCK:Haloferuviridae	9	8	8	0.8888888888888888	8.0	8.0	1.0	8	0	0.0	8.0	0.0	0.0
DHUCK:Pyrstoviridae	3	0	3	0.0	0.0	3.0	0.0	0	0		0.0	0.0
DHUCK:Shortaselviridae	3	0	3	0.0	0.0	3.0	0.0	0	0		0.0	0.0
DHUCM:Anaerodiviridae	3	0	3	0.0	0.0	3.0	0.0	0	0		0.0	0.0
DHUCM:Aoguangviridae	3	3	3	1.0	3.0	3.0	1.0	3	0	0.0	3.0	0.0	0.0
DHUCM:Leisingerviridae	3	3	3	1.0	3.0	3.0	1.0	3	0	0.0	3.0	0.0	0.0
DHUCN:Ahpuchviridae	3	0	2	0.0	0.0	2.0	0.0	0	0		0.0	0.0
DHUCN:Ekchuahviridae	6	0	5	0.0	0.0	5.0	0.0	0	1	1.0	0.0	1.0	1.0
DHUCT:Druskaviridae	6	6	6	1.0	6.0	6.0	1.0	6	0	0.0	6.0	0.0	0.0
DHUCT:Hafunaviridae	30	30	30	1.0	30.0	30.0	1.0	30	0	0.0	30.0	0.0	0.0
DHUCT:Halomagnusviridae	6	5	6	0.8333333333333334	5.0	6.0	0.8333333333333334	5	1	0.16666666666666666	5.0	1.0	0.16666666666666666
DHUCT:Soleiviridae	3	0	2	0.0	0.0	2.0	0.0	0	0		0.0	0.0
DHUCU:Ackermannviridae	189	178	189	0.9417989417989417	178.0	189.0	0.9417989417989417	178	1	0.00558659217877095	178.0	1.0	0.00558659217877095
DHUCU:Aggregaviridae	3	0	3	0.0	0.0	3.0	0.0	0	0		0.0	0.0
DHUCU:Aliceevansviridae	378	14	378	0.037037037037037035	14.0	378.0	0.037037037037037035	14	0	0.0	14.0	0.0	0.0
DHUCU:Arenbergviridae	3	0	3	0.0	0.0	3.0	0.0	0	0		0.0	0.0
DHUCU:Assiduviridae	9	1	9	0.1111111111111111	1.0	9.0	0.1111111111111111	1	0	0.0	1.0	0.0	0.0
DHUCU:Autographiviridae	1116	1099	1116	0.9847670250896058	1099.0	1116.0	0.9847670250896058	1099	0	0.0	1099.0	0.0	0.0
DHUCU:Casjensviridae	147	125	147	0.8503401360544217	125.0	147.0	0.8503401360544217	125	0	0.0	125.0	0.0	0.0
DHUCU:Chaseviridae	45	39	45	0.8666666666666667	39.0	45.0	0.8666666666666667	39	0	0.0	39.0	0.0	0.0
DHUCU:Chimalliviridae	99	73	99	0.7373737373737373	73.0	99.0	0.7373737373737373	73	0	0.0	73.0	0.0	0.0
DHUCU:Demerecviridae	300	300	300	1.0	300.0	300.0	1.0	300	0	0.0	300.0	0.0	0.0
DHUCU:Drexlerviridae	339	312	339	0.9203539823008849	312.0	339.0	0.9203539823008849	312	0	0.0	312.0	0.0	0.0
DHUCU:Duneviridae	18	0	18	0.0	0.0	18.0	0.0	0	0		0.0	0.0
DHUCU:Fervensviridae	3	0	2	0.0	0.0	2.0	0.0	0	0		0.0	0.0
DHUCU:Forsetiviridae	6	1	6	0.16666666666666666	1.0	6.0	0.16666666666666666	1	0	0.0	1.0	0.0	0.0
DHUCU:Fredfastierviridae	9	9	9	1.0	9.0	9.0	1.0	9	0	0.0	9.0	0.0	0.0
DHUCU:Grimontviridae	30	12	30	0.4	12.0	30.0	0.4	12	0	0.0	12.0	0.0	0.0
DHUCU:Guelinviridae	30	15	30	0.5	15.0	30.0	0.5	15	0	0.0	15.0	0.0	0.0
DHUCU:Helgolandviridae	3	0	3	0.0	0.0	3.0	0.0	0	0		0.0	0.0
DHUCU:Herelleviridae	345	345	345	1.0	345.0	345.0	1.0	345	0	0.0	345.0	0.0	0.0
DHUCU:Kleczkowskaviridae	6	0	6	0.0	0.0	6.0	0.0	0	0		0.0	0.0
DHUCU:Kyanoviridae	201	200	201	0.9950248756218906	200.0	201.0	0.9950248756218906	200	0	0.0	200.0	0.0	0.0
DHUCU:Madisaviridae	3	0	2	0.0	0.0	2.0	0.0	0	0		0.0	0.0
DHUCU:Madridviridae	6	0	6	0.0	0.0	6.0	0.0	0	0		0.0	0.0
DHUCU:Mesyanzhinovviridae	60	36	60	0.6	36.0	60.0	0.6	36	0	0.0	36.0	0.0	0.0
DHUCU:Molycolviridae	6	0	6	0.0	0.0	6.0	0.0	0	0		0.0	0.0
DHUCU:Naomviridae	3	1	3	0.3333333333333333	1.0	3.0	0.3333333333333333	1	0	0.0	1.0	0.0	0.0
DHUCU:Orlajensenviridae	33	27	33	0.8181818181818182	27.0	33.0	0.8181818181818182	27	0	0.0	27.0	0.0	0.0
DHUCU:Pachyviridae	15	11	15	0.7333333333333333	11.0	15.0	0.7333333333333333	11	0	0.0	11.0	0.0	0.0
DHUCU:Peduoviridae	381	15	372	0.03937007874015748	15.0	372.0	0.04032258064516129	15	3	0.16666666666666666	15.0	3.0	0.16666666666666666
DHUCU:Pervagoviridae	12	4	12	0.3333333333333333	4.0	12.0	0.3333333333333333	4	0	0.0	4.0	0.0	0.0
DHUCU:Pootjesviridae	33	29	33	0.8787878787878788	29.0	33.0	0.8787878787878788	29	0	0.0	29.0	0.0	0.0
DHUCU:Pungoviridae	3	0	3	0.0	0.0	3.0	0.0	0	0		0.0	0.0
DHUCU:Rountreeviridae	114	110	113	0.9649122807017544	110.0	113.0	0.9734513274336283	110	0	0.0	110.0	0.0	0.0
DHUCU:Saffermanviridae	12	7	12	0.5833333333333334	7.0	12.0	0.5833333333333334	7	0	0.0	7.0	0.0	0.0
DHUCU:Salasmaviridae	93	31	93	0.3333333333333333	31.0	93.0	0.3333333333333333	31	0	0.0	31.0	0.0	0.0
DHUCU:Saparoviridae	6	3	6	0.5	3.0	6.0	0.5	3	1	0.25	3.0	1.0	0.25
DHUCU:Schitoviridae	318	304	318	0.9559748427672956	304.0	318.0	0.9559748427672956	304	0	0.0	304.0	0.0	0.0
DHUCU:Speroviridae	3	0	1	0.0	0.0	1.0	0.0	0	0		0.0	0.0
DHUCU:Stanwilliamsviridae	84	81	84	0.9642857142857143	81.0	84.0	0.9642857142857143	81	0	0.0	81.0	0.0	0.0
DHUCU:Straboviridae	624	624	624	1.0	624.0	624.0	1.0	624	0	0.0	624.0	0.0	0.0
DHUCU:Suolaviridae	3	0	3	0.0	0.0	3.0	0.0	0	0		0.0	0.0
DHUCU:Undefined	7539	7497	7513	0.9944289693593314	7471.0	7513.0	0.9944096898708905	7497	42	0.005571030640668524	0.0	42.0	1.0
DHUCU:Verdandiviridae	9	8	8	0.8888888888888888	8.0	8.0	1.0	8	0	0.0	8.0	0.0	0.0
DHUCU:Vertoviridae	15	5	14	0.3333333333333333	5.0	14.0	0.35714285714285715	5	0	0.0	5.0	0.0	0.0
DHUCU:Vilmaviridae	81	60	81	0.7407407407407407	60.0	81.0	0.7407407407407407	60	0	0.0	60.0	0.0	0.0
DHUCU:Winoviridae	9	2	9	0.2222222222222222	2.0	9.0	0.2222222222222222	2	0	0.0	2.0	0.0	0.0
DHUCU:Zierdtviridae	78	60	78	0.7692307692307693	60.0	78.0	0.7692307692307693	60	0	0.0	60.0	0.0	0.0
DHUCU:Zobellviridae	39	30	39	0.7692307692307693	30.0	39.0	0.7692307692307693	30	0	0.0	30.0	0.0	0.0
MLHFT:Inoviridae	207	184	189	0.8888888888888888	184.0	189.0	0.9735449735449735	184	0	0.0	184.0	0.0	0.0
MLHFT:Paulinoviridae	6	2	3	0.3333333333333333	2.0	3.0	0.6666666666666666	2	1	0.3333333333333333	2.0	1.0	0.3333333333333333
MLHFT:Plectroviridae	18	12	13	0.6666666666666666	12.0	13.0	0.9230769230769231	12	0	0.0	12.0	0.0	0.0
MLHFT:Undefined	150	58	100	0.38666666666666666	8.0	100.0	0.08	58	92	0.6133333333333333	0.0	92.0	1.0
MSCAB:Bacilladnaviridae	66	0	3	0.0	0.0	3.0	0.0	0	0		0.0	0.0
MSCAC:Circoviridae	444	171	254	0.38513513513513514	171.0	254.0	0.6732283464566929	171	77	0.31048387096774194	171.0	77.0	0.31048387096774194
MSCAC:Smacoviridae	249	168	168	0.6746987951807228	168.0	168.0	1.0	168	0	0.0	168.0	0.0	0.0
MSCAC:Vilyaviridae	54	0	28	0.0	0.0	28.0	0.0	0	7	1.0	0.0	7.0	1.0
MSCAM:Amesuviridae	6	0	4	0.0	0.0	4.0	0.0	0	4	1.0	0.0	4.0	1.0
MSCAM:Nanoviridae	555	158	158	0.28468468468468466	158.0	158.0	1.0	158	0	0.0	158.0	0.0	0.0
MSCAR:Naryaviridae	15	0	4	0.0	0.0	4.0	0.0	0	4	1.0	0.0	4.0	1.0
MSCAR:Nenyaviridae	18	0	2	0.0	0.0	2.0	0.0	0	0		0.0	0.0
MSCAR:Redondoviridae	78	0	25	0.0	0.0	25.0	0.0	0	22	1.0	0.0	22.0	1.0
MSCMP:Bidnaviridae	6	0	2	0.0	0.0	2.0	0.0	0	1	1.0	0.0	1.0	1.0
MSCPS:Polyomaviridae	351	322	322	0.9173789173789174	322.0	322.0	1.0	322	0	0.0	322.0	0.0	0.0
MSCPZ:Papillomaviridae	1029	1007	1007	0.9786200194363459	1007.0	1007.0	1.0	1007	0	0.0	1007.0	0.0	0.0
MSCQP:Parvoviridae	525	253	263	0.4819047619047619	253.0	263.0	0.9619771863117871	253	10	0.03802281368821293	253.0	10.0	0.03802281368821293
MSCRG:Geminiviridae	2814	2431	2432	0.8638948116560057	2431.0	2432.0	0.9995888157894737	2431	1	0.00041118421052631577	2431.0	1.0	0.00041118421052631577
MSCRG:Genomoviridae	717	481	481	0.6708507670850767	481.0	481.0	1.0	481	0	0.0	481.0	0.0	0.0
MSCUU:Undefined	150	100	71	0.6666666666666666	21.0	71.0	0.29577464788732394	100	50	0.3333333333333333	0.0	50.0	1.0
MSPMP:Microviridae	210	189	189	0.9	189.0	189.0	1.0	189	0	0.0	189.0	0.0	0.0
MTSHH:Pleolipoviridae	48	31	32	0.6458333333333334	31.0	32.0	0.96875	31	1	0.03125	31.0	1.0	0.03125
MTSHU:Undefined	150	110	75	0.7333333333333333	35.0	75.0	0.4666666666666667	110	40	0.26666666666666666	0.0	40.0	1.0
RODCG:Alternaviridae	51	11	11	0.21568627450980393	11.0	11.0	1.0	11	0	0.0	11.0	0.0	0.0
RODCG:Botybirnaviridae	6	0	3	0.0	0.0	3.0	0.0	0	0		0.0	0.0
RODCG:Chrysoviridae	471	96	132	0.20382165605095542	96.0	132.0	0.7272727272727273	96	6	0.058823529411764705	96.0	6.0	0.058823529411764705
RODCG:Giardiaviridae	3	0	1	0.0	0.0	1.0	0.0	0	0		0.0	0.0
RODCG:Megabirnaviridae	6	0	2	0.0	0.0	2.0	0.0	0	0		0.0	0.0
RODCG:Monocitiviridae	3	0	2	0.0	0.0	2.0	0.0	0	0		0.0	0.0
RODCG:Orthototiviridae	18	6	13	0.3333333333333333	6.0	13.0	0.46153846153846156	6	0	0.0	6.0	0.0	0.0
RODCG:Pseudototiviridae	60	28	53	0.4666666666666667	28.0	53.0	0.5283018867924528	28	0	0.0	28.0	0.0	0.0
RODCG:Quadriviridae	27	0	4	0.0	0.0	4.0	0.0	0	0		0.0	0.0
RODRR:Sedoreoviridae	1266	530	534	0.4186413902053712	530.0	534.0	0.9925093632958801	530	1	0.0018832391713747645	530.0	1.0	0.0018832391713747645
RODRR:Spinareoviridae	1518	611	625	0.40250329380764166	611.0	625.0	0.9776	611	1	0.0016339869281045752	611.0	1.0	0.0016339869281045752
RODVM:Cystoviridae	63	33	33	0.5238095238095238	33.0	33.0	1.0	33	0	0.0	33.0	0.0	0.0
ROKAH:Alphatetraviridae	18	0	11	0.0	0.0	11.0	0.0	0	4	1.0	0.0	4.0	1.0
ROKAH:Benyviridae	39	3	17	0.07692307692307693	3.0	17.0	0.17647058823529413	3	7	0.7	3.0	7.0	0.7
ROKAH:Hepeviridae	72	61	66	0.8472222222222222	61.0	66.0	0.9242424242424242	61	0	0.0	61.0	0.0	0.0
ROKAH:Matonaviridae	12	8	8	0.6666666666666666	8.0	8.0	1.0	8	0	0.0	8.0	0.0	0.0
ROKAM:Bromoviridae	348	183	239	0.5258620689655172	183.0	239.0	0.7656903765690377	183	56	0.23430962343096234	183.0	56.0	0.23430962343096234
ROKAM:Closteroviridae	204	88	150	0.43137254901960786	88.0	150.0	0.5866666666666667	88	61	0.40939597315436244	88.0	61.0	0.40939597315436244
ROKAM:Endornaviridae	93	83	83	0.8924731182795699	83.0	83.0	1.0	83	0	0.0	83.0	0.0	0.0
ROKAM:Kitaviridae	87	9	51	0.10344827586206896	9.0	51.0	0.17647058823529413	9	27	0.75	9.0	27.0	0.75
ROKAM:Mayoviridae	24	2	12	0.08333333333333333	2.0	12.0	0.16666666666666666	2	10	0.8333333333333334	2.0	10.0	0.8333333333333334
ROKAM:Togaviridae	162	109	135	0.6728395061728395	109.0	135.0	0.8074074074074075	109	26	0.1925925925925926	109.0	26.0	0.1925925925925926
ROKAM:Virgaviridae	246	137	200	0.556910569105691	137.0	200.0	0.685	137	48	0.2594594594594595	137.0	48.0	0.2594594594594595
ROKAT:Alphaflexiviridae	198	96	185	0.48484848484848486	96.0	185.0	0.518918918918919	96	89	0.4810810810810811	96.0	89.0	0.4810810810810811
ROKAT:Betaflexiviridae	411	333	377	0.8102189781021898	333.0	377.0	0.883289124668435	333	44	0.11671087533156499	333.0	44.0	0.11671087533156499
ROKAT:Deltaflexiviridae	9	6	6	0.6666666666666666	6.0	6.0	1.0	6	0	0.0	6.0	0.0	0.0
ROKAT:Gammaflexiviridae	12	0	7	0.0	0.0	7.0	0.0	0	7	1.0	0.0	7.0	1.0
ROKAT:Tymoviridae	120	71	86	0.5916666666666667	71.0	86.0	0.8255813953488372	71	15	0.1744186046511628	71.0	15.0	0.1744186046511628
ROKFA:Flaviviridae	441	412	412	0.9342403628117913	412.0	412.0	1.0	412	0	0.0	412.0	0.0	0.0
ROKMN:Nodaviridae	123	86	86	0.6991869918699187	86.0	86.0	1.0	86	0	0.0	86.0	0.0	0.0
ROKMN:Sinhaliviridae	6	6	6	1.0	6.0	6.0	1.0	6	0	0.0	6.0	0.0	0.0
ROKTT:Carmotetraviridae	3	0	1	0.0	0.0	1.0	0.0	0	0		0.0	0.0
ROKTT:Tombusviridae	291	217	235	0.7457044673539519	217.0	235.0	0.9234042553191489	217	15	0.06465517241379311	217.0	15.0	0.06465517241379311
ROLAW:Narnaviridae	6	4	4	0.6666666666666666	4.0	4.0	1.0	4	0	0.0	4.0	0.0	0.0
ROLHC:Mitoviridae	315	162	162	0.5142857142857142	162.0	162.0	1.0	162	0	0.0	162.0	0.0	0.0
ROLLN:Atkinsviridae	273	60	213	0.21978021978021978	60.0	213.0	0.28169014084507044	60	73	0.5488721804511278	60.0	73.0	0.5488721804511278
ROLLN:Duinviridae	18	0	9	0.0	0.0	9.0	0.0	0	9	1.0	0.0	9.0	1.0
ROLLN:Fiersviridae	867	671	673	0.7739331026528259	671.0	673.0	0.9970282317979198	671	0	0.0	671.0	0.0	0.0
ROLLN:Solspiviridae	81	0	66	0.0	0.0	66.0	0.0	0	45	1.0	0.0	45.0	1.0
ROLLT:Blumeviridae	87	11	65	0.12643678160919541	11.0	65.0	0.16923076923076924	11	9	0.45	11.0	9.0	0.45
ROLLT:Steitzviridae	1167	0	1037	0.0	0.0	1037.0	0.0	0	289	1.0	0.0	289.0	1.0
ROLLU:Undefined	9	8	5	0.8888888888888888	4.0	5.0	0.8	8	1	0.1111111111111111	0.0	1.0	1.0
ROLMO:Botourmiaviridae	525	313	321	0.5961904761904762	313.0	321.0	0.9750778816199377	313	0	0.0	313.0	0.0	0.0
RONBE:Cruliviridae	27	0	9	0.0	0.0	9.0	0.0	0	9	1.0	0.0	9.0	1.0
RONBE:Fimoviridae	507	0	53	0.0	0.0	53.0	0.0	0	53	1.0	0.0	53.0	1.0
RONBE:Hantaviridae	549	286	286	0.5209471766848816	286.0	286.0	1.0	286	0	0.0	286.0	0.0	0.0
RONBE:Peribunyaviridae	1722	1264	1267	0.7340301974448316	1264.0	1267.0	0.9976322020520916	1264	3	0.0023677979479084454	1264.0	3.0	0.0023677979479084454
RONBE:Phasmaviridae	180	40	42	0.2222222222222222	40.0	42.0	0.9523809523809523	40	2	0.047619047619047616	40.0	2.0	0.047619047619047616
RONBE:Tospoviridae	219	94	139	0.4292237442922374	94.0	139.0	0.6762589928057554	94	45	0.3237410071942446	94.0	45.0	0.3237410071942446
RONBE:Tulasviridae	3	0	2	0.0	0.0	2.0	0.0	0	0		0.0	0.0
RONBH:Arenaviridae	456	268	269	0.5877192982456141	268.0	269.0	0.9962825278810409	268	1	0.0037174721189591076	268.0	1.0	0.0037174721189591076
RONBH:Leishbuviridae	9	0	2	0.0	0.0	2.0	0.0	0	1	1.0	0.0	1.0	1.0
RONBH:Mypoviridae	9	0	2	0.0	0.0	2.0	0.0	0	2	1.0	0.0	2.0	1.0
RONBH:Nairoviridae	513	283	284	0.5516569200779727	283.0	284.0	0.9964788732394366	283	1	0.0035211267605633804	283.0	1.0	0.0035211267605633804
RONBH:Phenuiviridae	1500	906	911	0.604	906.0	911.0	0.9945115257958288	906	4	0.004395604395604396	906.0	4.0	0.004395604395604396
RONBH:Wupedeviridae	9	0	4	0.0	0.0	4.0	0.0	0	4	1.0	0.0	4.0	1.0
RONCM:Qinviridae	48	0	12	0.0	0.0	12.0	0.0	0	12	1.0	0.0	12.0	1.0
RONIA:Amnoonviridae	30	0	1	0.0	0.0	1.0	0.0	0	1	1.0	0.0	1.0	1.0
RONIA:Orthomyxoviridae	276	39	51	0.14130434782608695	39.0	51.0	0.7647058823529411	39	12	0.23529411764705882	39.0	12.0	0.23529411764705882
RONMJ:Aliusviridae	36	15	20	0.4166666666666667	15.0	20.0	0.75	15	1	0.0625	15.0	1.0	0.0625
RONMJ:Chuviridae	153	46	74	0.3006535947712418	46.0	74.0	0.6216216216216216	46	12	0.20689655172413793	46.0	12.0	0.20689655172413793
RONMJ:Crepuscuviridae	3	0	1	0.0	0.0	1.0	0.0	0	0		0.0	0.0
RONMJ:Myriaviridae	3	0	1	0.0	0.0	1.0	0.0	0	1	1.0	0.0	1.0	1.0
RONMJ:Natareviridae	3	0	2	0.0	0.0	2.0	0.0	0	0		0.0	0.0
RONMM:Artoviridae	27	0	14	0.0	0.0	14.0	0.0	0	0		0.0	0.0
RONMM:Bornaviridae	63	43	50	0.6825396825396826	43.0	50.0	0.86	43	1	0.022727272727272728	43.0	1.0	0.022727272727272728
RONMM:Filoviridae	48	27	41	0.5625	27.0	41.0	0.6585365853658537	27	11	0.2894736842105263	27.0	11.0	0.2894736842105263
RONMM:Lispiviridae	90	0	53	0.0	0.0	53.0	0.0	0	12	1.0	0.0	12.0	1.0
RONMM:Mymonaviridae	189	64	112	0.3386243386243386	64.0	112.0	0.5714285714285714	64	4	0.058823529411764705	64.0	4.0	0.058823529411764705
RONMM:Nyamiviridae	69	0	41	0.0	0.0	41.0	0.0	0	8	1.0	0.0	8.0	1.0
RONMM:Paramyxoviridae	249	238	241	0.9558232931726908	238.0	241.0	0.9875518672199171	238	1	0.0041841004184100415	238.0	1.0	0.0041841004184100415
RONMM:Pneumoviridae	15	12	15	0.8	12.0	15.0	0.8	12	2	0.14285714285714285	12.0	2.0	0.14285714285714285
RONMM:Rhabdoviridae	969	749	848	0.7729618163054696	749.0	848.0	0.8832547169811321	749	58	0.07187112763320942	749.0	58.0	0.07187112763320942
RONMM:Sunviridae	3	0	1	0.0	0.0	1.0	0.0	0	1	1.0	0.0	1.0	1.0
RONMM:Xinmoviridae	42	13	23	0.30952380952380953	13.0	23.0	0.5652173913043478	13	0	0.0	13.0	0.0	0.0
RONMN:Aspiviridae	51	3	12	0.058823529411764705	3.0	12.0	0.25	3	0	0.0	3.0	0.0	0.0
RONYG:Yueviridae	12	3	3	0.25	3.0	3.0	1.0	3	0	0.0	3.0	0.0	0.0
ROPDD:Amalgaviridae	33	0	14	0.0	0.0	14.0	0.0	0	6	1.0	0.0	6.0	1.0
ROPDD:Curvulaviridae	12	0	5	0.0	0.0	5.0	0.0	0	0		0.0	0.0
ROPDD:Fusariviridae	102	66	66	0.6470588235294118	66.0	66.0	1.0	66	0	0.0	66.0	0.0	0.0
ROPDD:Hypoviridae	129	82	103	0.6356589147286822	82.0	103.0	0.7961165048543689	82	11	0.11827956989247312	82.0	11.0	0.11827956989247312
ROPDD:Partitiviridae	399	121	121	0.3032581453634085	121.0	121.0	1.0	121	0	0.0	121.0	0.0	0.0
ROPDD:Picobirnaviridae	24	9	11	0.375	9.0	11.0	0.8181818181818182	9	2	0.18181818181818182	9.0	2.0	0.18181818181818182
ROPPN:Abyssoviridae	3	0	2	0.0	0.0	2.0	0.0	0	2	1.0	0.0	2.0	1.0
ROPPN:Arteriviridae	69	60	66	0.8695652173913043	60.0	66.0	0.9090909090909091	60	6	0.09090909090909091	60.0	6.0	0.09090909090909091
ROPPN:Coronaviridae	156	153	153	0.9807692307692307	153.0	153.0	1.0	153	0	0.0	153.0	0.0	0.0
ROPPN:Cremegaviridae	6	0	3	0.0	0.0	3.0	0.0	0	3	1.0	0.0	3.0	1.0
ROPPN:Euroniviridae	9	4	4	0.4444444444444444	4.0	4.0	1.0	4	0	0.0	4.0	0.0	0.0
ROPPN:Gresnaviridae	3	0	1	0.0	0.0	1.0	0.0	0	1	1.0	0.0	1.0	1.0
ROPPN:Medioniviridae	6	0	1	0.0	0.0	1.0	0.0	0	1	1.0	0.0	1.0	1.0
ROPPN:Mesoniviridae	42	34	34	0.8095238095238095	34.0	34.0	1.0	34	0	0.0	34.0	0.0	0.0
ROPPN:Mononiviridae	3	0	1	0.0	0.0	1.0	0.0	0	1	1.0	0.0	1.0	1.0
ROPPN:Nanghoshaviridae	3	0	1	0.0	0.0	1.0	0.0	0	1	1.0	0.0	1.0	1.0
ROPPN:Nanhypoviridae	3	0	2	0.0	0.0	2.0	0.0	0	0		0.0	0.0
ROPPN:Olifoviridae	3	0	2	0.0	0.0	2.0	0.0	0	2	1.0	0.0	2.0	1.0
ROPPN:Roniviridae	12	4	7	0.3333333333333333	4.0	7.0	0.5714285714285714	4	3	0.42857142857142855	4.0	3.0	0.42857142857142855
ROPPN:Tobaniviridae	63	37	46	0.5873015873015873	37.0	46.0	0.8043478260869565	37	8	0.17777777777777778	37.0	8.0	0.17777777777777778
ROPPP:Caliciviridae	81	68	75	0.8395061728395061	68.0	75.0	0.9066666666666666	68	7	0.09333333333333334	68.0	7.0	0.09333333333333334
ROPPP:Dicistroviridae	48	30	44	0.625	30.0	44.0	0.6818181818181818	30	14	0.3181818181818182	30.0	14.0	0.3181818181818182
ROPPP:Iflaviridae	45	31	38	0.6888888888888889	31.0	38.0	0.8157894736842105	31	7	0.18421052631578946	31.0	7.0	0.18421052631578946
ROPPP:Marnaviridae	60	7	54	0.11666666666666667	7.0	54.0	0.12962962962962962	7	5	0.4166666666666667	7.0	5.0	0.4166666666666667
ROPPP:Noraviridae	3	1	1	0.3333333333333333	1.0	1.0	1.0	1	0	0.0	1.0	0.0	0.0
ROPPP:Picornaviridae	1893	1706	1708	0.90121500264131	1706.0	1708.0	0.9988290398126464	1706	0	0.0	1706.0	0.0	0.0
ROPPP:Polycipiviridae	39	17	25	0.4358974358974359	17.0	25.0	0.68	17	5	0.22727272727272727	17.0	5.0	0.22727272727272727
ROPPP:Secoviridae	525	255	299	0.4857142857142857	255.0	299.0	0.8528428093645485	255	44	0.14715719063545152	255.0	44.0	0.14715719063545152
ROPPP:Solinviviridae	6	0	5	0.0	0.0	5.0	0.0	0	0		0.0	0.0
ROPPS:Alvernaviridae	3	0	2	0.0	0.0	2.0	0.0	0	0		0.0	0.0
ROPPS:Barnaviridae	3	0	3	0.0	0.0	3.0	0.0	0	3	1.0	0.0	3.0	1.0
ROPPS:Solemoviridae	180	140	148	0.7777777777777778	140.0	148.0	0.9459459459459459	140	8	0.05405405405405406	140.0	8.0	0.05405405405405406
ROPSP:Potyviridae	810	754	756	0.9308641975308642	754.0	756.0	0.9973544973544973	754	2	0.0026455026455026454	754.0	2.0	0.0026455026455026454
ROPSS:Astroviridae	66	44	58	0.6666666666666666	44.0	58.0	0.7586206896551724	44	7	0.13725490196078433	44.0	7.0	0.13725490196078433
ROPUU:Hadakaviridae	63	0	3	0.0	0.0	3.0	0.0	0	3	1.0	0.0	3.0	1.0
ROPUY:Yadokariviridae	39	21	21	0.5384615384615384	21.0	21.0	1.0	21	0	0.0	21.0	0.0	0.0
ROUUU:Birnaviridae	99	76	76	0.7676767676767676	76.0	76.0	1.0	76	0	0.0	76.0	0.0	0.0
ROUUU:Permutotetraviridae	3	1	3	0.3333333333333333	1.0	3.0	0.3333333333333333	1	0	0.0	1.0	0.0	0.0
RPARB:Hepadnaviridae	123	83	83	0.6747967479674797	83.0	83.0	1.0	83	0	0.0	83.0	0.0	0.0
RPARO:Belpaoviridae	33	0	3	0.0	0.0	3.0	0.0	0	3	1.0	0.0	3.0	1.0
RPARO:Caulimoviridae	294	126	140	0.42857142857142855	126.0	140.0	0.9	126	13	0.09352517985611511	126.0	13.0	0.09352517985611511
RPARO:Metaviridae	93	0	0	0.0				0	0
RPARO:Pseudoviridae	99	0	0	0.0				0	0
RPARO:Retroviridae	189	118	119	0.6243386243386243	118.0	119.0	0.9915966386554622	118	0	0.0	118.0	0.0	0.0
RUUUU:Kolmioviridae	45	0	0	0.0				0	0
RUUUU:Polymycoviridae	204	20	20	0.09803921568627451	20.0	20.0	1.0	20	0	0.0	20.0	0.0	0.0
RUUUU:Sarthroviridae	24	0	0	0.0				0	0
RUUUU:Undefined	18	18	0	1.0				18	0	0.0
UUUNL:Baculoviridae	309	304	304	0.9838187702265372	304.0	304.0	1.0	304	0	0.0	304.0	0.0	0.0
UUUNL:Hytrosaviridae	6	6	6	1.0	6.0	6.0	1.0	6	0	0.0	6.0	0.0	0.0
UUUNL:Nudiviridae	42	0	20	0.0	0.0	20.0	0.0	0	19	1.0	0.0	19.0	1.0
UUUNU:Nimaviridae	39	33	36	0.8461538461538461	33.0	36.0	0.9166666666666666	33	0	0.0	33.0	0.0	0.0
UUUNU:Undefined	9	9	3	1.0	3.0	3.0	1.0	9	0	0.0	0.0	0.0
UUUUU:Alphasatellitidae	255	0	108	0.0	0.0	108.0	0.0	0	107	1.0	0.0	107.0	1.0
UUUUU:Ampullaviridae	9	9	9	1.0	9.0	9.0	1.0	9	0	0.0	9.0	0.0	0.0
UUUUU:Anelloviridae	468	194	194	0.41452991452991456	194.0	194.0	1.0	194	0	0.0	194.0	0.0	0.0
UUUUU:Avsunviroidae	15	0	0	0.0				0	0
UUUUU:Bartogtaviriformidae	3	0	3	0.0	0.0	3.0	0.0	0	0		0.0	0.0
UUUUU:Bicaudaviridae	3	3	3	1.0	3.0	3.0	1.0	3	0	0.0	3.0	0.0	0.0
UUUUU:Brachygtaviriformidae	3	0	3	0.0	0.0	3.0	0.0	0	0		0.0	0.0
UUUUU:Clavaviridae	3	0	0	0.0				0	0
UUUUU:Fuselloviridae	177	27	29	0.15254237288135594	27.0	29.0	0.9310344827586207	27	1	0.03571428571428571	27.0	1.0	0.03571428571428571
UUUUU:Globuloviridae	12	10	10	0.8333333333333334	10.0	10.0	1.0	10	0	0.0	10.0	0.0	0.0
UUUUU:Guttaviridae	3	0	2	0.0	0.0	2.0	0.0	0	2	1.0	0.0	2.0	1.0
UUUUU:Halspiviridae	3	0	0	0.0				0	0
UUUUU:Itzamnaviridae	6	0	5	0.0	0.0	5.0	0.0	0	2	1.0	0.0	2.0	1.0
UUUUU:Ovaliviridae	3	0	3	0.0	0.0	3.0	0.0	0	2	1.0	0.0	2.0	1.0
UUUUU:Plasmaviridae	3	0	0	0.0				0	0
UUUUU:Polydnaviriformidae	690	70	71	0.10144927536231885	70.0	71.0	0.9859154929577465	70	1	0.014084507042253521	70.0	1.0	0.014084507042253521
UUUUU:Portogloboviridae	6	1	4	0.16666666666666666	1.0	4.0	0.25	1	1	0.5	1.0	1.0	0.5
UUUUU:Pospiviroidae	117	0	0	0.0				0	0
UUUUU:Rhodogtaviriformidae	12	0	12	0.0	0.0	12.0	0.0	0	0		0.0	0.0
UUUUU:Spiraviridae	3	0	1	0.0	0.0	1.0	0.0	0	1	1.0	0.0	1.0	1.0
UUUUU:Thaspiviridae	9	1	5	0.1111111111111111	1.0	5.0	0.2	1	0	0.0	1.0	0.0	0.0
UUUUU:Tolecusatellitidae	393	0	0	0.0				0	0
UUUUU:Undefined	3	3	2	1.0	2.0	2.0	1.0	3	0	0.0	0.0	0.0
VBNMA:Phycodnaviridae	36	22	31	0.6111111111111112	22.0	31.0	0.7096774193548387	22	0	0.0	22.0	0.0	0.0
VBNMI:Allomimiviridae	6	0	6	0.0	0.0	6.0	0.0	0	0		0.0	0.0
VBNMI:Mesomimiviridae	9	0	9	0.0	0.0	9.0	0.0	0	5	1.0	0.0	5.0	1.0
VBNMI:Mimiviridae	42	38	42	0.9047619047619048	38.0	42.0	0.9047619047619048	38	0	0.0	38.0	0.0	0.0
VBNMI:Schizomimiviridae	6	0	6	0.0	0.0	6.0	0.0	0	1	1.0	0.0	1.0	1.0
VBNMP:Ascoviridae	15	12	15	0.8	12.0	15.0	0.8	12	0	0.0	12.0	0.0	0.0
VBNMP:Iridoviridae	162	150	155	0.9259259259259259	150.0	155.0	0.967741935483871	150	3	0.0196078431372549	150.0	3.0	0.0196078431372549
VBNMP:Marseilleviridae	9	2	9	0.2222222222222222	2.0	9.0	0.2222222222222222	2	0	0.0	2.0	0.0	0.0
VBNMU:Mamonoviridae	6	0	6	0.0	0.0	6.0	0.0	0	1	1.0	0.0	1.0	1.0
VBNPA:Asfarviridae	60	49	60	0.8166666666666667	49.0	60.0	0.8166666666666667	49	1	0.02	49.0	1.0	0.02
VBNPC:Poxviridae	168	160	160	0.9523809523809523	160.0	160.0	1.0	160	0	0.0	160.0	0.0	0.0
VBPAL:Finnlakeviridae	36	3	8	0.08333333333333333	3.0	8.0	0.375	3	0	0.0	3.0	0.0	0.0
VBPML:Maviroviridae	3	1	2	0.3333333333333333	1.0	2.0	0.5	1	0	0.0	1.0	0.0	0.0
VBPML:Undefined	150	139	57	0.9266666666666666	46.0	57.0	0.8070175438596491	139	11	0.07333333333333333	0.0	11.0	1.0
VBPMM:Sputniviroviridae	6	5	6	0.8333333333333334	5.0	6.0	0.8333333333333334	5	0	0.0	5.0	0.0	0.0
VBPPO:Adintoviridae	6	2	3	0.3333333333333333	2.0	3.0	0.6666666666666666	2	0	0.0	2.0	0.0	0.0
VBPPU:Undefined	150	86	127	0.5733333333333334	63.0	127.0	0.49606299212598426	86	64	0.4266666666666667	0.0	64.0	1.0
VBPTA:Skuldviridae	6	0	1	0.0	0.0	1.0	0.0	0	0		0.0	0.0
VBPTB:Turriviridae	6	6	6	1.0	6.0	6.0	1.0	6	0	0.0	6.0	0.0	0.0
VBPTC:Chaacviridae	9	3	5	0.3333333333333333	3.0	5.0	0.6	3	2	0.4	3.0	2.0	0.4
VBPTK:Tectiviridae	36	26	31	0.7222222222222222	26.0	31.0	0.8387096774193549	26	0	0.0	26.0	0.0	0.0
VBPTR:Adenoviridae	609	581	581	0.9540229885057471	581.0	581.0	1.0	581	0	0.0	581.0	0.0	0.0
VBPTU:Autolykiviridae	15	0	12	0.0	0.0	12.0	0.0	0	3	1.0	0.0	3.0	1.0
VBPTV:Corticoviridae	6	6	6	1.0	6.0	6.0	1.0	6	0	0.0	6.0	0.0	0.0
VBPUU:Undefined	150	118	84	0.7866666666666666	52.0	84.0	0.6190476190476191	118	32	0.21333333333333335	0.0	32.0	1.0
VBUUU:Yaraviridae	3	0	3	0.0	0.0	3.0	0.0	0	0		0.0	0.0
VHDLH:Matsushitaviridae	6	5	6	0.8333333333333334	5.0	6.0	0.8333333333333334	5	0	0.0	5.0	0.0	0.0
VHDLH:Simuloviridae	9	6	6	0.6666666666666666	6.0	6.0	1.0	6	0	0.0	6.0	0.0	0.0
VHDLH:Sphaerolipoviridae	12	12	12	1.0	12.0	12.0	1.0	12	0	0.0	12.0	0.0	0.0
VHDLU:Undefined	165	127	91	0.7696969696969697	53.0	91.0	0.5824175824175825	127	38	0.23030303030303031	0.0	38.0	1.0
VUUUU:Undefined	150	138	98	0.92	86.0	98.0	0.8775510204081632	138	12	0.08	0.0	12.0	1.0
