## Supplementary data 4 for "First community challenge for automated virus taxonomy": MGnify_Adnaviria_metadata.csv

Family	SequenceID	Realm	Dataset
Ahmunviridae	ICTVTaxoChallenge_620698	Adnaviria	MGnify
Ahmunviridae	ICTVTaxoChallenge_808666	Adnaviria	MGnify
Ahmunviridae	ICTVTaxoChallenge_965324	Adnaviria	MGnify
Lipothrixviridae	ICTVTaxoChallenge_279479	Adnaviria	MGnify
Rudiviridae	ICTVTaxoChallenge_425652	Adnaviria	MGnify
Rudiviridae	ICTVTaxoChallenge_465020	Adnaviria	MGnify
Ungulaviridae	ICTVTaxoChallenge_668210	Adnaviria	MGnify
Ahmunviridae	ICTVTaxoChallenge_491951	Adnaviria	VMR
Lipothrixviridae	ICTVTaxoChallenge_364145	Adnaviria	VMR
Lipothrixviridae	ICTVTaxoChallenge_526812	Adnaviria	VMR
Lipothrixviridae	ICTVTaxoChallenge_563862	Adnaviria	VMR
Lipothrixviridae	ICTVTaxoChallenge_57329	Adnaviria	VMR
Lipothrixviridae	ICTVTaxoChallenge_898586	Adnaviria	VMR
Rudiviridae	ICTVTaxoChallenge_167177	Adnaviria	VMR
Rudiviridae	ICTVTaxoChallenge_241617	Adnaviria	VMR
Rudiviridae	ICTVTaxoChallenge_56669	Adnaviria	VMR
Rudiviridae	ICTVTaxoChallenge_636904	Adnaviria	VMR
Rudiviridae	ICTVTaxoChallenge_661307	Adnaviria	VMR
Tristromaviridae	ICTVTaxoChallenge_196211	Adnaviria	VMR
Ungulaviridae	ICTVTaxoChallenge_979831	Adnaviria	VMR
