## Supplementary data 4 for "First community challenge for automated virus taxonomy": MGnify_Duplodnaviria_metadata.csv

Family	SequenceID	Realm	Dataset
Anaerodiviridae	ICTVTaxoChallenge_453596	Duplodnaviria	MGnify
Aoguangviridae	ICTVTaxoChallenge_151034	Duplodnaviria	MGnify
Aoguangviridae	ICTVTaxoChallenge_229313	Duplodnaviria	MGnify
Aoguangviridae	ICTVTaxoChallenge_570849	Duplodnaviria	MGnify
Aoguangviridae	ICTVTaxoChallenge_59004	Duplodnaviria	MGnify
Aoguangviridae	ICTVTaxoChallenge_625943	Duplodnaviria	MGnify
Aoguangviridae	ICTVTaxoChallenge_633951	Duplodnaviria	MGnify
Aoguangviridae	ICTVTaxoChallenge_885008	Duplodnaviria	MGnify
Aoguangviridae	ICTVTaxoChallenge_977997	Duplodnaviria	MGnify
Assiduviridae	ICTVTaxoChallenge_423021	Duplodnaviria	MGnify
Autographiviridae	ICTVTaxoChallenge_162214	Duplodnaviria	MGnify
Autographiviridae	ICTVTaxoChallenge_220364	Duplodnaviria	MGnify
Autographiviridae	ICTVTaxoChallenge_294054	Duplodnaviria	MGnify
Autographiviridae	ICTVTaxoChallenge_315445	Duplodnaviria	MGnify
Autographiviridae	ICTVTaxoChallenge_319930	Duplodnaviria	MGnify
Autographiviridae	ICTVTaxoChallenge_361633	Duplodnaviria	MGnify
Autographiviridae	ICTVTaxoChallenge_659864	Duplodnaviria	MGnify
Autographiviridae	ICTVTaxoChallenge_788481	Duplodnaviria	MGnify
Autographiviridae	ICTVTaxoChallenge_914270	Duplodnaviria	MGnify
Autographiviridae	ICTVTaxoChallenge_94619	Duplodnaviria	MGnify
Chaseviridae	ICTVTaxoChallenge_116949	Duplodnaviria	MGnify
Chaseviridae	ICTVTaxoChallenge_258549	Duplodnaviria	MGnify
Chaseviridae	ICTVTaxoChallenge_4298	Duplodnaviria	MGnify
Chaseviridae	ICTVTaxoChallenge_718953	Duplodnaviria	MGnify
Crevaviridae	ICTVTaxoChallenge_133408	Duplodnaviria	MGnify
Crevaviridae	ICTVTaxoChallenge_239941	Duplodnaviria	MGnify
Crevaviridae	ICTVTaxoChallenge_582023	Duplodnaviria	MGnify
Crevaviridae	ICTVTaxoChallenge_698550	Duplodnaviria	MGnify
Demerecviridae	ICTVTaxoChallenge_14598	Duplodnaviria	MGnify
Demerecviridae	ICTVTaxoChallenge_512546	Duplodnaviria	MGnify
Demerecviridae	ICTVTaxoChallenge_517120	Duplodnaviria	MGnify
Demerecviridae	ICTVTaxoChallenge_581750	Duplodnaviria	MGnify
Demerecviridae	ICTVTaxoChallenge_667822	Duplodnaviria	MGnify
Demerecviridae	ICTVTaxoChallenge_766791	Duplodnaviria	MGnify
Demerecviridae	ICTVTaxoChallenge_924426	Duplodnaviria	MGnify
Drexlerviridae	ICTVTaxoChallenge_111623	Duplodnaviria	MGnify
Drexlerviridae	ICTVTaxoChallenge_387034	Duplodnaviria	MGnify
Drexlerviridae	ICTVTaxoChallenge_417120	Duplodnaviria	MGnify
Drexlerviridae	ICTVTaxoChallenge_51620	Duplodnaviria	MGnify
Drexlerviridae	ICTVTaxoChallenge_654899	Duplodnaviria	MGnify
Drexlerviridae	ICTVTaxoChallenge_743926	Duplodnaviria	MGnify
Drexlerviridae	ICTVTaxoChallenge_769168	Duplodnaviria	MGnify
Drexlerviridae	ICTVTaxoChallenge_789081	Duplodnaviria	MGnify
Drexlerviridae	ICTVTaxoChallenge_794749	Duplodnaviria	MGnify
Drexlerviridae	ICTVTaxoChallenge_895422	Duplodnaviria	MGnify
Duneviridae	ICTVTaxoChallenge_115375	Duplodnaviria	MGnify
Duneviridae	ICTVTaxoChallenge_173757	Duplodnaviria	MGnify
Duneviridae	ICTVTaxoChallenge_736415	Duplodnaviria	MGnify
Duneviridae	ICTVTaxoChallenge_803670	Duplodnaviria	MGnify
Fervensviridae	ICTVTaxoChallenge_515487	Duplodnaviria	MGnify
Forsetiviridae	ICTVTaxoChallenge_168959	Duplodnaviria	MGnify
Forsetiviridae	ICTVTaxoChallenge_173380	Duplodnaviria	MGnify
Forsetiviridae	ICTVTaxoChallenge_248579	Duplodnaviria	MGnify
Forsetiviridae	ICTVTaxoChallenge_883558	Duplodnaviria	MGnify
Fredfastierviridae	ICTVTaxoChallenge_551706	Duplodnaviria	MGnify
Guelinviridae	ICTVTaxoChallenge_392803	Duplodnaviria	MGnify
Guelinviridae	ICTVTaxoChallenge_540636	Duplodnaviria	MGnify
Guelinviridae	ICTVTaxoChallenge_848282	Duplodnaviria	MGnify
Hafunaviridae	ICTVTaxoChallenge_788182	Duplodnaviria	MGnify
Hafunaviridae	ICTVTaxoChallenge_887194	Duplodnaviria	MGnify
Haloferuviridae	ICTVTaxoChallenge_171994	Duplodnaviria	MGnify
Halomagnusviridae	ICTVTaxoChallenge_585551	Duplodnaviria	MGnify
Helgolandviridae	ICTVTaxoChallenge_590378	Duplodnaviria	MGnify
Herelleviridae	ICTVTaxoChallenge_677262	Duplodnaviria	MGnify
Herelleviridae	ICTVTaxoChallenge_744000	Duplodnaviria	MGnify
Herelleviridae	ICTVTaxoChallenge_757780	Duplodnaviria	MGnify
Intestiviridae	ICTVTaxoChallenge_219209	Duplodnaviria	MGnify
Intestiviridae	ICTVTaxoChallenge_298802	Duplodnaviria	MGnify
Kyanoviridae	ICTVTaxoChallenge_150636	Duplodnaviria	MGnify
Kyanoviridae	ICTVTaxoChallenge_26026	Duplodnaviria	MGnify
Kyanoviridae	ICTVTaxoChallenge_441509	Duplodnaviria	MGnify
Kyanoviridae	ICTVTaxoChallenge_451029	Duplodnaviria	MGnify
Kyanoviridae	ICTVTaxoChallenge_594392	Duplodnaviria	MGnify
Kyanoviridae	ICTVTaxoChallenge_706090	Duplodnaviria	MGnify
Kyanoviridae	ICTVTaxoChallenge_734097	Duplodnaviria	MGnify
Kyanoviridae	ICTVTaxoChallenge_948398	Duplodnaviria	MGnify
Kyanoviridae	ICTVTaxoChallenge_952456	Duplodnaviria	MGnify
Leisingerviridae	ICTVTaxoChallenge_138934	Duplodnaviria	MGnify
Leisingerviridae	ICTVTaxoChallenge_481133	Duplodnaviria	MGnify
Madridviridae	ICTVTaxoChallenge_216877	Duplodnaviria	MGnify
Malacoherpesviridae	ICTVTaxoChallenge_453138	Duplodnaviria	MGnify
Malacoherpesviridae	ICTVTaxoChallenge_483627	Duplodnaviria	MGnify
Malacoherpesviridae	ICTVTaxoChallenge_694623	Duplodnaviria	MGnify
Mesyanzhinovviridae	ICTVTaxoChallenge_259861	Duplodnaviria	MGnify
Molycolviridae	ICTVTaxoChallenge_382172	Duplodnaviria	MGnify
Naomviridae	ICTVTaxoChallenge_189418	Duplodnaviria	MGnify
Orlajensenviridae	ICTVTaxoChallenge_63506	Duplodnaviria	MGnify
Pachyviridae	ICTVTaxoChallenge_381398	Duplodnaviria	MGnify
Peduoviridae	ICTVTaxoChallenge_974209	Duplodnaviria	MGnify
Pervagoviridae	ICTVTaxoChallenge_205455	Duplodnaviria	MGnify
Pervagoviridae	ICTVTaxoChallenge_292310	Duplodnaviria	MGnify
Pervagoviridae	ICTVTaxoChallenge_717339	Duplodnaviria	MGnify
Pootjesviridae	ICTVTaxoChallenge_961357	Duplodnaviria	MGnify
Rountreeviridae	ICTVTaxoChallenge_127508	Duplodnaviria	MGnify
Rountreeviridae	ICTVTaxoChallenge_165627	Duplodnaviria	MGnify
Rountreeviridae	ICTVTaxoChallenge_218448	Duplodnaviria	MGnify
Rountreeviridae	ICTVTaxoChallenge_244011	Duplodnaviria	MGnify
Rountreeviridae	ICTVTaxoChallenge_355985	Duplodnaviria	MGnify
Rountreeviridae	ICTVTaxoChallenge_622907	Duplodnaviria	MGnify
Rountreeviridae	ICTVTaxoChallenge_676145	Duplodnaviria	MGnify
Rountreeviridae	ICTVTaxoChallenge_728487	Duplodnaviria	MGnify
Rountreeviridae	ICTVTaxoChallenge_773268	Duplodnaviria	MGnify
Rountreeviridae	ICTVTaxoChallenge_811545	Duplodnaviria	MGnify
Rountreeviridae	ICTVTaxoChallenge_821623	Duplodnaviria	MGnify
Rountreeviridae	ICTVTaxoChallenge_925879	Duplodnaviria	MGnify
Salasmaviridae	ICTVTaxoChallenge_383822	Duplodnaviria	MGnify
Salasmaviridae	ICTVTaxoChallenge_952054	Duplodnaviria	MGnify
Saparoviridae	ICTVTaxoChallenge_409482	Duplodnaviria	MGnify
Schitoviridae	ICTVTaxoChallenge_2672	Duplodnaviria	MGnify
Schitoviridae	ICTVTaxoChallenge_269248	Duplodnaviria	MGnify
Schitoviridae	ICTVTaxoChallenge_299397	Duplodnaviria	MGnify
Schitoviridae	ICTVTaxoChallenge_466680	Duplodnaviria	MGnify
Schitoviridae	ICTVTaxoChallenge_473308	Duplodnaviria	MGnify
Schitoviridae	ICTVTaxoChallenge_492851	Duplodnaviria	MGnify
Schitoviridae	ICTVTaxoChallenge_536429	Duplodnaviria	MGnify
Schitoviridae	ICTVTaxoChallenge_933569	Duplodnaviria	MGnify
Shortaselviridae	ICTVTaxoChallenge_127701	Duplodnaviria	MGnify
Soleiviridae	ICTVTaxoChallenge_287894	Duplodnaviria	MGnify
Speroviridae	ICTVTaxoChallenge_211930	Duplodnaviria	MGnify
Speroviridae	ICTVTaxoChallenge_321358	Duplodnaviria	MGnify
Speroviridae	ICTVTaxoChallenge_37218	Duplodnaviria	MGnify
Speroviridae	ICTVTaxoChallenge_68327	Duplodnaviria	MGnify
Speroviridae	ICTVTaxoChallenge_923360	Duplodnaviria	MGnify
Stanwilliamsviridae	ICTVTaxoChallenge_703317	Duplodnaviria	MGnify
Steigviridae	ICTVTaxoChallenge_569619	Duplodnaviria	MGnify
Steigviridae	ICTVTaxoChallenge_666123	Duplodnaviria	MGnify
Steigviridae	ICTVTaxoChallenge_668745	Duplodnaviria	MGnify
Steigviridae	ICTVTaxoChallenge_713502	Duplodnaviria	MGnify
Steigviridae	ICTVTaxoChallenge_756184	Duplodnaviria	MGnify
Steigviridae	ICTVTaxoChallenge_778152	Duplodnaviria	MGnify
Steigviridae	ICTVTaxoChallenge_974732	Duplodnaviria	MGnify
Straboviridae	ICTVTaxoChallenge_881193	Duplodnaviria	MGnify
Straboviridae	ICTVTaxoChallenge_921543	Duplodnaviria	MGnify
Suoliviridae	ICTVTaxoChallenge_286978	Duplodnaviria	MGnify
Suoliviridae	ICTVTaxoChallenge_888725	Duplodnaviria	MGnify
Verdandiviridae	ICTVTaxoChallenge_309441	Duplodnaviria	MGnify
Verdandiviridae	ICTVTaxoChallenge_602592	Duplodnaviria	MGnify
Vertoviridae	ICTVTaxoChallenge_501762	Duplodnaviria	MGnify
Winoviridae	ICTVTaxoChallenge_962108	Duplodnaviria	MGnify
Yangangviridae	ICTVTaxoChallenge_937959	Duplodnaviria	MGnify
Yanlukaviridae	ICTVTaxoChallenge_613678	Duplodnaviria	MGnify
Yanlukaviridae	ICTVTaxoChallenge_892095	Duplodnaviria	MGnify
Zierdtviridae	ICTVTaxoChallenge_91097	Duplodnaviria	MGnify
Zobellviridae	ICTVTaxoChallenge_260806	Duplodnaviria	MGnify
Zobellviridae	ICTVTaxoChallenge_39179	Duplodnaviria	MGnify
Zobellviridae	ICTVTaxoChallenge_439757	Duplodnaviria	MGnify
Zobellviridae	ICTVTaxoChallenge_512097	Duplodnaviria	MGnify
Zobellviridae	ICTVTaxoChallenge_740601	Duplodnaviria	MGnify
Zobellviridae	ICTVTaxoChallenge_7448	Duplodnaviria	MGnify
Zobellviridae	ICTVTaxoChallenge_766960	Duplodnaviria	MGnify
Zobellviridae	ICTVTaxoChallenge_799811	Duplodnaviria	MGnify
Zobellviridae	ICTVTaxoChallenge_820752	Duplodnaviria	MGnify
Zobellviridae	ICTVTaxoChallenge_904389	Duplodnaviria	MGnify
Zobellviridae	ICTVTaxoChallenge_962435	Duplodnaviria	MGnify
Zobellviridae	ICTVTaxoChallenge_964097	Duplodnaviria	MGnify
Zobellviridae	ICTVTaxoChallenge_978246	Duplodnaviria	MGnify
Ackermannviridae	ICTVTaxoChallenge_269763	Duplodnaviria	VMR
Ackermannviridae	ICTVTaxoChallenge_287957	Duplodnaviria	VMR
Ackermannviridae	ICTVTaxoChallenge_422473	Duplodnaviria	VMR
Ackermannviridae	ICTVTaxoChallenge_535929	Duplodnaviria	VMR
Ackermannviridae	ICTVTaxoChallenge_903451	Duplodnaviria	VMR
Aggregaviridae	ICTVTaxoChallenge_923259	Duplodnaviria	VMR
Aliceevansviridae	ICTVTaxoChallenge_221254	Duplodnaviria	VMR
Aliceevansviridae	ICTVTaxoChallenge_421672	Duplodnaviria	VMR
Aliceevansviridae	ICTVTaxoChallenge_64406	Duplodnaviria	VMR
Aliceevansviridae	ICTVTaxoChallenge_828217	Duplodnaviria	VMR
Aliceevansviridae	ICTVTaxoChallenge_951221	Duplodnaviria	VMR
Alloherpesviridae	ICTVTaxoChallenge_378048	Duplodnaviria	VMR
Alloherpesviridae	ICTVTaxoChallenge_429840	Duplodnaviria	VMR
Alloherpesviridae	ICTVTaxoChallenge_485366	Duplodnaviria	VMR
Alloherpesviridae	ICTVTaxoChallenge_789182	Duplodnaviria	VMR
Alloherpesviridae	ICTVTaxoChallenge_935747	Duplodnaviria	VMR
Anaerodiviridae	ICTVTaxoChallenge_756927	Duplodnaviria	VMR
Aoguangviridae	ICTVTaxoChallenge_543537	Duplodnaviria	VMR
Arenbergviridae	ICTVTaxoChallenge_924851	Duplodnaviria	VMR
Assiduviridae	ICTVTaxoChallenge_332778	Duplodnaviria	VMR
Assiduviridae	ICTVTaxoChallenge_599158	Duplodnaviria	VMR
Autographiviridae	ICTVTaxoChallenge_159838	Duplodnaviria	VMR
Autographiviridae	ICTVTaxoChallenge_214072	Duplodnaviria	VMR
Autographiviridae	ICTVTaxoChallenge_622456	Duplodnaviria	VMR
Autographiviridae	ICTVTaxoChallenge_70051	Duplodnaviria	VMR
Autographiviridae	ICTVTaxoChallenge_834684	Duplodnaviria	VMR
Casjensviridae	ICTVTaxoChallenge_244751	Duplodnaviria	VMR
Casjensviridae	ICTVTaxoChallenge_370861	Duplodnaviria	VMR
Casjensviridae	ICTVTaxoChallenge_659122	Duplodnaviria	VMR
Casjensviridae	ICTVTaxoChallenge_882696	Duplodnaviria	VMR
Casjensviridae	ICTVTaxoChallenge_892048	Duplodnaviria	VMR
Chaseviridae	ICTVTaxoChallenge_230595	Duplodnaviria	VMR
Chaseviridae	ICTVTaxoChallenge_513816	Duplodnaviria	VMR
Chaseviridae	ICTVTaxoChallenge_822666	Duplodnaviria	VMR
Chaseviridae	ICTVTaxoChallenge_875014	Duplodnaviria	VMR
Chaseviridae	ICTVTaxoChallenge_88457	Duplodnaviria	VMR
Chimalliviridae	ICTVTaxoChallenge_119856	Duplodnaviria	VMR
Chimalliviridae	ICTVTaxoChallenge_366570	Duplodnaviria	VMR
Chimalliviridae	ICTVTaxoChallenge_627651	Duplodnaviria	VMR
Chimalliviridae	ICTVTaxoChallenge_700878	Duplodnaviria	VMR
Chimalliviridae	ICTVTaxoChallenge_946844	Duplodnaviria	VMR
Crevaviridae	ICTVTaxoChallenge_392737	Duplodnaviria	VMR
Crevaviridae	ICTVTaxoChallenge_6317	Duplodnaviria	VMR
Crevaviridae	ICTVTaxoChallenge_637401	Duplodnaviria	VMR
Crevaviridae	ICTVTaxoChallenge_782561	Duplodnaviria	VMR
Demerecviridae	ICTVTaxoChallenge_394305	Duplodnaviria	VMR
Demerecviridae	ICTVTaxoChallenge_868790	Duplodnaviria	VMR
Demerecviridae	ICTVTaxoChallenge_869787	Duplodnaviria	VMR
Demerecviridae	ICTVTaxoChallenge_959709	Duplodnaviria	VMR
Demerecviridae	ICTVTaxoChallenge_994718	Duplodnaviria	VMR
Drexlerviridae	ICTVTaxoChallenge_16319	Duplodnaviria	VMR
Drexlerviridae	ICTVTaxoChallenge_58067	Duplodnaviria	VMR
Drexlerviridae	ICTVTaxoChallenge_583249	Duplodnaviria	VMR
Drexlerviridae	ICTVTaxoChallenge_59890	Duplodnaviria	VMR
Drexlerviridae	ICTVTaxoChallenge_604965	Duplodnaviria	VMR
Druskaviridae	ICTVTaxoChallenge_562534	Duplodnaviria	VMR
Duneviridae	ICTVTaxoChallenge_188189	Duplodnaviria	VMR
Duneviridae	ICTVTaxoChallenge_534188	Duplodnaviria	VMR
Duneviridae	ICTVTaxoChallenge_607643	Duplodnaviria	VMR
Duneviridae	ICTVTaxoChallenge_649375	Duplodnaviria	VMR
Ekchuahviridae	ICTVTaxoChallenge_723299	Duplodnaviria	VMR
Fervensviridae	ICTVTaxoChallenge_779112	Duplodnaviria	VMR
Forsetiviridae	ICTVTaxoChallenge_249052	Duplodnaviria	VMR
Forsetiviridae	ICTVTaxoChallenge_491503	Duplodnaviria	VMR
Fredfastierviridae	ICTVTaxoChallenge_443523	Duplodnaviria	VMR
Graaviviridae	ICTVTaxoChallenge_337094	Duplodnaviria	VMR
Grimontviridae	ICTVTaxoChallenge_107016	Duplodnaviria	VMR
Grimontviridae	ICTVTaxoChallenge_190558	Duplodnaviria	VMR
Grimontviridae	ICTVTaxoChallenge_31297	Duplodnaviria	VMR
Grimontviridae	ICTVTaxoChallenge_886542	Duplodnaviria	VMR
Grimontviridae	ICTVTaxoChallenge_893971	Duplodnaviria	VMR
Guelinviridae	ICTVTaxoChallenge_32358	Duplodnaviria	VMR
Guelinviridae	ICTVTaxoChallenge_372490	Duplodnaviria	VMR
Guelinviridae	ICTVTaxoChallenge_428236	Duplodnaviria	VMR
Guelinviridae	ICTVTaxoChallenge_622326	Duplodnaviria	VMR
Guelinviridae	ICTVTaxoChallenge_942880	Duplodnaviria	VMR
Hafunaviridae	ICTVTaxoChallenge_152683	Duplodnaviria	VMR
Hafunaviridae	ICTVTaxoChallenge_343568	Duplodnaviria	VMR
Hafunaviridae	ICTVTaxoChallenge_589517	Duplodnaviria	VMR
Hafunaviridae	ICTVTaxoChallenge_632041	Duplodnaviria	VMR
Hafunaviridae	ICTVTaxoChallenge_765023	Duplodnaviria	VMR
Haloferuviridae	ICTVTaxoChallenge_271443	Duplodnaviria	VMR
Haloferuviridae	ICTVTaxoChallenge_337858	Duplodnaviria	VMR
Haloferuviridae	ICTVTaxoChallenge_944226	Duplodnaviria	VMR
Halomagnusviridae	ICTVTaxoChallenge_956854	Duplodnaviria	VMR
Helgolandviridae	ICTVTaxoChallenge_268956	Duplodnaviria	VMR
Herelleviridae	ICTVTaxoChallenge_100097	Duplodnaviria	VMR
Herelleviridae	ICTVTaxoChallenge_303457	Duplodnaviria	VMR
Herelleviridae	ICTVTaxoChallenge_690168	Duplodnaviria	VMR
Herelleviridae	ICTVTaxoChallenge_754211	Duplodnaviria	VMR
Herelleviridae	ICTVTaxoChallenge_754242	Duplodnaviria	VMR
Intestiviridae	ICTVTaxoChallenge_139662	Duplodnaviria	VMR
Intestiviridae	ICTVTaxoChallenge_357933	Duplodnaviria	VMR
Intestiviridae	ICTVTaxoChallenge_534051	Duplodnaviria	VMR
Intestiviridae	ICTVTaxoChallenge_699909	Duplodnaviria	VMR
Intestiviridae	ICTVTaxoChallenge_781166	Duplodnaviria	VMR
Kleczkowskaviridae	ICTVTaxoChallenge_375177	Duplodnaviria	VMR
Kyanoviridae	ICTVTaxoChallenge_109175	Duplodnaviria	VMR
Kyanoviridae	ICTVTaxoChallenge_124211	Duplodnaviria	VMR
Kyanoviridae	ICTVTaxoChallenge_272396	Duplodnaviria	VMR
Kyanoviridae	ICTVTaxoChallenge_544575	Duplodnaviria	VMR
Kyanoviridae	ICTVTaxoChallenge_611123	Duplodnaviria	VMR
Leisingerviridae	ICTVTaxoChallenge_979149	Duplodnaviria	VMR
Madisaviridae	ICTVTaxoChallenge_586851	Duplodnaviria	VMR
Madridviridae	ICTVTaxoChallenge_885113	Duplodnaviria	VMR
Madridviridae	ICTVTaxoChallenge_992455	Duplodnaviria	VMR
Malacoherpesviridae	ICTVTaxoChallenge_261845	Duplodnaviria	VMR
Malacoherpesviridae	ICTVTaxoChallenge_866582	Duplodnaviria	VMR
Mesyanzhinovviridae	ICTVTaxoChallenge_131490	Duplodnaviria	VMR
Mesyanzhinovviridae	ICTVTaxoChallenge_23479	Duplodnaviria	VMR
Mesyanzhinovviridae	ICTVTaxoChallenge_559454	Duplodnaviria	VMR
Mesyanzhinovviridae	ICTVTaxoChallenge_642350	Duplodnaviria	VMR
Mesyanzhinovviridae	ICTVTaxoChallenge_652239	Duplodnaviria	VMR
Molycolviridae	ICTVTaxoChallenge_124100	Duplodnaviria	VMR
Molycolviridae	ICTVTaxoChallenge_693723	Duplodnaviria	VMR
Naomviridae	ICTVTaxoChallenge_932304	Duplodnaviria	VMR
Orlajensenviridae	ICTVTaxoChallenge_61831	Duplodnaviria	VMR
Orlajensenviridae	ICTVTaxoChallenge_875757	Duplodnaviria	VMR
Orlajensenviridae	ICTVTaxoChallenge_924103	Duplodnaviria	VMR
Orlajensenviridae	ICTVTaxoChallenge_926358	Duplodnaviria	VMR
Orlajensenviridae	ICTVTaxoChallenge_983582	Duplodnaviria	VMR
Orthoherpesviridae	ICTVTaxoChallenge_255925	Duplodnaviria	VMR
Orthoherpesviridae	ICTVTaxoChallenge_549017	Duplodnaviria	VMR
Orthoherpesviridae	ICTVTaxoChallenge_618467	Duplodnaviria	VMR
Orthoherpesviridae	ICTVTaxoChallenge_702625	Duplodnaviria	VMR
Orthoherpesviridae	ICTVTaxoChallenge_805185	Duplodnaviria	VMR
Pachyviridae	ICTVTaxoChallenge_249939	Duplodnaviria	VMR
Pachyviridae	ICTVTaxoChallenge_34116	Duplodnaviria	VMR
Pachyviridae	ICTVTaxoChallenge_397082	Duplodnaviria	VMR
Pachyviridae	ICTVTaxoChallenge_505420	Duplodnaviria	VMR
Pachyviridae	ICTVTaxoChallenge_946599	Duplodnaviria	VMR
Peduoviridae	ICTVTaxoChallenge_271745	Duplodnaviria	VMR
Peduoviridae	ICTVTaxoChallenge_396448	Duplodnaviria	VMR
Peduoviridae	ICTVTaxoChallenge_624847	Duplodnaviria	VMR
Peduoviridae	ICTVTaxoChallenge_805172	Duplodnaviria	VMR
Peduoviridae	ICTVTaxoChallenge_915602	Duplodnaviria	VMR
Pervagoviridae	ICTVTaxoChallenge_854463	Duplodnaviria	VMR
Pervagoviridae	ICTVTaxoChallenge_988449	Duplodnaviria	VMR
Pootjesviridae	ICTVTaxoChallenge_208729	Duplodnaviria	VMR
Pootjesviridae	ICTVTaxoChallenge_355676	Duplodnaviria	VMR
Pootjesviridae	ICTVTaxoChallenge_620677	Duplodnaviria	VMR
Pootjesviridae	ICTVTaxoChallenge_918775	Duplodnaviria	VMR
Pootjesviridae	ICTVTaxoChallenge_951262	Duplodnaviria	VMR
Pyrstoviridae	ICTVTaxoChallenge_207242	Duplodnaviria	VMR
Rountreeviridae	ICTVTaxoChallenge_178122	Duplodnaviria	VMR
Rountreeviridae	ICTVTaxoChallenge_302887	Duplodnaviria	VMR
Rountreeviridae	ICTVTaxoChallenge_408957	Duplodnaviria	VMR
Rountreeviridae	ICTVTaxoChallenge_907404	Duplodnaviria	VMR
Rountreeviridae	ICTVTaxoChallenge_954717	Duplodnaviria	VMR
Saffermanviridae	ICTVTaxoChallenge_121066	Duplodnaviria	VMR
Saffermanviridae	ICTVTaxoChallenge_126315	Duplodnaviria	VMR
Saffermanviridae	ICTVTaxoChallenge_19674	Duplodnaviria	VMR
Saffermanviridae	ICTVTaxoChallenge_497596	Duplodnaviria	VMR
Salasmaviridae	ICTVTaxoChallenge_160153	Duplodnaviria	VMR
Salasmaviridae	ICTVTaxoChallenge_197854	Duplodnaviria	VMR
Salasmaviridae	ICTVTaxoChallenge_426930	Duplodnaviria	VMR
Salasmaviridae	ICTVTaxoChallenge_666767	Duplodnaviria	VMR
Salasmaviridae	ICTVTaxoChallenge_734053	Duplodnaviria	VMR
Saparoviridae	ICTVTaxoChallenge_948783	Duplodnaviria	VMR
Schitoviridae	ICTVTaxoChallenge_302272	Duplodnaviria	VMR
Schitoviridae	ICTVTaxoChallenge_428971	Duplodnaviria	VMR
Schitoviridae	ICTVTaxoChallenge_521139	Duplodnaviria	VMR
Schitoviridae	ICTVTaxoChallenge_586066	Duplodnaviria	VMR
Schitoviridae	ICTVTaxoChallenge_674897	Duplodnaviria	VMR
Shortaselviridae	ICTVTaxoChallenge_522924	Duplodnaviria	VMR
Soleiviridae	ICTVTaxoChallenge_609981	Duplodnaviria	VMR
Speroviridae	ICTVTaxoChallenge_270770	Duplodnaviria	VMR
Stanwilliamsviridae	ICTVTaxoChallenge_434427	Duplodnaviria	VMR
Stanwilliamsviridae	ICTVTaxoChallenge_535258	Duplodnaviria	VMR
Stanwilliamsviridae	ICTVTaxoChallenge_56117	Duplodnaviria	VMR
Stanwilliamsviridae	ICTVTaxoChallenge_697378	Duplodnaviria	VMR
Stanwilliamsviridae	ICTVTaxoChallenge_846434	Duplodnaviria	VMR
Steigviridae	ICTVTaxoChallenge_200424	Duplodnaviria	VMR
Steigviridae	ICTVTaxoChallenge_405890	Duplodnaviria	VMR
Steigviridae	ICTVTaxoChallenge_63875	Duplodnaviria	VMR
Steigviridae	ICTVTaxoChallenge_672484	Duplodnaviria	VMR
Steigviridae	ICTVTaxoChallenge_870757	Duplodnaviria	VMR
Straboviridae	ICTVTaxoChallenge_321337	Duplodnaviria	VMR
Straboviridae	ICTVTaxoChallenge_544515	Duplodnaviria	VMR
Straboviridae	ICTVTaxoChallenge_635371	Duplodnaviria	VMR
Straboviridae	ICTVTaxoChallenge_684199	Duplodnaviria	VMR
Straboviridae	ICTVTaxoChallenge_809151	Duplodnaviria	VMR
Suolaviridae	ICTVTaxoChallenge_839042	Duplodnaviria	VMR
Suoliviridae	ICTVTaxoChallenge_229513	Duplodnaviria	VMR
Suoliviridae	ICTVTaxoChallenge_404775	Duplodnaviria	VMR
Suoliviridae	ICTVTaxoChallenge_589714	Duplodnaviria	VMR
Suoliviridae	ICTVTaxoChallenge_805893	Duplodnaviria	VMR
Suoliviridae	ICTVTaxoChallenge_880159	Duplodnaviria	VMR
Verdandiviridae	ICTVTaxoChallenge_813656	Duplodnaviria	VMR
Verdandiviridae	ICTVTaxoChallenge_931573	Duplodnaviria	VMR
Vertoviridae	ICTVTaxoChallenge_53285	Duplodnaviria	VMR
Vertoviridae	ICTVTaxoChallenge_690464	Duplodnaviria	VMR
Vertoviridae	ICTVTaxoChallenge_702188	Duplodnaviria	VMR
Vilmaviridae	ICTVTaxoChallenge_207856	Duplodnaviria	VMR
Vilmaviridae	ICTVTaxoChallenge_269578	Duplodnaviria	VMR
Vilmaviridae	ICTVTaxoChallenge_778421	Duplodnaviria	VMR
Vilmaviridae	ICTVTaxoChallenge_837206	Duplodnaviria	VMR
Vilmaviridae	ICTVTaxoChallenge_953489	Duplodnaviria	VMR
Winoviridae	ICTVTaxoChallenge_294553	Duplodnaviria	VMR
Winoviridae	ICTVTaxoChallenge_879249	Duplodnaviria	VMR
Yangangviridae	ICTVTaxoChallenge_158552	Duplodnaviria	VMR
Yangangviridae	ICTVTaxoChallenge_736027	Duplodnaviria	VMR
Yanlukaviridae	ICTVTaxoChallenge_466475	Duplodnaviria	VMR
Zierdtviridae	ICTVTaxoChallenge_272525	Duplodnaviria	VMR
Zierdtviridae	ICTVTaxoChallenge_487097	Duplodnaviria	VMR
Zierdtviridae	ICTVTaxoChallenge_638139	Duplodnaviria	VMR
Zierdtviridae	ICTVTaxoChallenge_804631	Duplodnaviria	VMR
Zierdtviridae	ICTVTaxoChallenge_88002	Duplodnaviria	VMR
Zobellviridae	ICTVTaxoChallenge_434421	Duplodnaviria	VMR
Zobellviridae	ICTVTaxoChallenge_58006	Duplodnaviria	VMR
Zobellviridae	ICTVTaxoChallenge_650476	Duplodnaviria	VMR
Zobellviridae	ICTVTaxoChallenge_782497	Duplodnaviria	VMR
Zobellviridae	ICTVTaxoChallenge_907411	Duplodnaviria	VMR
