## Supplementary data 4 for "First community challenge for automated virus taxonomy": MGnify_Monodnaviria_metadata.csv

Family	SequenceID	Realm	Dataset
Amesuviridae	ICTVTaxoChallenge_821830	Monodnaviria	MGnify
Bacilladnaviridae	ICTVTaxoChallenge_177310	Monodnaviria	MGnify
Bacilladnaviridae	ICTVTaxoChallenge_309644	Monodnaviria	MGnify
Microviridae	ICTVTaxoChallenge_101231	Monodnaviria	MGnify
Microviridae	ICTVTaxoChallenge_233823	Monodnaviria	MGnify
Microviridae	ICTVTaxoChallenge_720900	Monodnaviria	MGnify
Microviridae	ICTVTaxoChallenge_761070	Monodnaviria	MGnify
Papillomaviridae	ICTVTaxoChallenge_120854	Monodnaviria	MGnify
Papillomaviridae	ICTVTaxoChallenge_233647	Monodnaviria	MGnify
Papillomaviridae	ICTVTaxoChallenge_339356	Monodnaviria	MGnify
Papillomaviridae	ICTVTaxoChallenge_3711	Monodnaviria	MGnify
Papillomaviridae	ICTVTaxoChallenge_383799	Monodnaviria	MGnify
Papillomaviridae	ICTVTaxoChallenge_395406	Monodnaviria	MGnify
Papillomaviridae	ICTVTaxoChallenge_485977	Monodnaviria	MGnify
Papillomaviridae	ICTVTaxoChallenge_488409	Monodnaviria	MGnify
Papillomaviridae	ICTVTaxoChallenge_509069	Monodnaviria	MGnify
Papillomaviridae	ICTVTaxoChallenge_563082	Monodnaviria	MGnify
Papillomaviridae	ICTVTaxoChallenge_60274	Monodnaviria	MGnify
Papillomaviridae	ICTVTaxoChallenge_629825	Monodnaviria	MGnify
Papillomaviridae	ICTVTaxoChallenge_749363	Monodnaviria	MGnify
Papillomaviridae	ICTVTaxoChallenge_790694	Monodnaviria	MGnify
Papillomaviridae	ICTVTaxoChallenge_830065	Monodnaviria	MGnify
Papillomaviridae	ICTVTaxoChallenge_871799	Monodnaviria	MGnify
Papillomaviridae	ICTVTaxoChallenge_892017	Monodnaviria	MGnify
Papillomaviridae	ICTVTaxoChallenge_898745	Monodnaviria	MGnify
Papillomaviridae	ICTVTaxoChallenge_921827	Monodnaviria	MGnify
Papillomaviridae	ICTVTaxoChallenge_933956	Monodnaviria	MGnify
Parvoviridae	ICTVTaxoChallenge_150630	Monodnaviria	MGnify
Parvoviridae	ICTVTaxoChallenge_192939	Monodnaviria	MGnify
Parvoviridae	ICTVTaxoChallenge_201000	Monodnaviria	MGnify
Parvoviridae	ICTVTaxoChallenge_226062	Monodnaviria	MGnify
Parvoviridae	ICTVTaxoChallenge_284562	Monodnaviria	MGnify
Parvoviridae	ICTVTaxoChallenge_724190	Monodnaviria	MGnify
Parvoviridae	ICTVTaxoChallenge_774102	Monodnaviria	MGnify
Parvoviridae	ICTVTaxoChallenge_884575	Monodnaviria	MGnify
Pleolipoviridae	ICTVTaxoChallenge_131232	Monodnaviria	MGnify
Pleolipoviridae	ICTVTaxoChallenge_567719	Monodnaviria	MGnify
Pleolipoviridae	ICTVTaxoChallenge_568686	Monodnaviria	MGnify
Pleolipoviridae	ICTVTaxoChallenge_599416	Monodnaviria	MGnify
Pleolipoviridae	ICTVTaxoChallenge_689777	Monodnaviria	MGnify
Pleolipoviridae	ICTVTaxoChallenge_691172	Monodnaviria	MGnify
Pleolipoviridae	ICTVTaxoChallenge_721129	Monodnaviria	MGnify
Pleolipoviridae	ICTVTaxoChallenge_923472	Monodnaviria	MGnify
Polyomaviridae	ICTVTaxoChallenge_647909	Monodnaviria	MGnify
Redondoviridae	ICTVTaxoChallenge_854256	Monodnaviria	MGnify
Smacoviridae	ICTVTaxoChallenge_499562	Monodnaviria	MGnify
Amesuviridae	ICTVTaxoChallenge_645289	Monodnaviria	VMR
Amesuviridae	ICTVTaxoChallenge_896042	Monodnaviria	VMR
Bacilladnaviridae	ICTVTaxoChallenge_144714	Monodnaviria	VMR
Bacilladnaviridae	ICTVTaxoChallenge_229801	Monodnaviria	VMR
Bacilladnaviridae	ICTVTaxoChallenge_296596	Monodnaviria	VMR
Bacilladnaviridae	ICTVTaxoChallenge_516638	Monodnaviria	VMR
Bacilladnaviridae	ICTVTaxoChallenge_888576	Monodnaviria	VMR
Bidnaviridae	ICTVTaxoChallenge_163177	Monodnaviria	VMR
Bidnaviridae	ICTVTaxoChallenge_558163	Monodnaviria	VMR
Circoviridae	ICTVTaxoChallenge_372984	Monodnaviria	VMR
Circoviridae	ICTVTaxoChallenge_453512	Monodnaviria	VMR
Circoviridae	ICTVTaxoChallenge_751553	Monodnaviria	VMR
Circoviridae	ICTVTaxoChallenge_859997	Monodnaviria	VMR
Circoviridae	ICTVTaxoChallenge_875323	Monodnaviria	VMR
Geminiviridae	ICTVTaxoChallenge_203001	Monodnaviria	VMR
Geminiviridae	ICTVTaxoChallenge_456461	Monodnaviria	VMR
Geminiviridae	ICTVTaxoChallenge_547757	Monodnaviria	VMR
Geminiviridae	ICTVTaxoChallenge_659056	Monodnaviria	VMR
Geminiviridae	ICTVTaxoChallenge_668409	Monodnaviria	VMR
Genomoviridae	ICTVTaxoChallenge_238118	Monodnaviria	VMR
Genomoviridae	ICTVTaxoChallenge_293604	Monodnaviria	VMR
Genomoviridae	ICTVTaxoChallenge_528394	Monodnaviria	VMR
Genomoviridae	ICTVTaxoChallenge_749172	Monodnaviria	VMR
Genomoviridae	ICTVTaxoChallenge_860482	Monodnaviria	VMR
Inoviridae	ICTVTaxoChallenge_226147	Monodnaviria	VMR
Inoviridae	ICTVTaxoChallenge_242861	Monodnaviria	VMR
Inoviridae	ICTVTaxoChallenge_255573	Monodnaviria	VMR
Inoviridae	ICTVTaxoChallenge_388049	Monodnaviria	VMR
Inoviridae	ICTVTaxoChallenge_892218	Monodnaviria	VMR
Microviridae	ICTVTaxoChallenge_199664	Monodnaviria	VMR
Microviridae	ICTVTaxoChallenge_20600	Monodnaviria	VMR
Microviridae	ICTVTaxoChallenge_421627	Monodnaviria	VMR
Microviridae	ICTVTaxoChallenge_604842	Monodnaviria	VMR
Microviridae	ICTVTaxoChallenge_777948	Monodnaviria	VMR
Nanoviridae	ICTVTaxoChallenge_486369	Monodnaviria	VMR
Nanoviridae	ICTVTaxoChallenge_559167	Monodnaviria	VMR
Nanoviridae	ICTVTaxoChallenge_75904	Monodnaviria	VMR
Nanoviridae	ICTVTaxoChallenge_781150	Monodnaviria	VMR
Nanoviridae	ICTVTaxoChallenge_8925	Monodnaviria	VMR
Naryaviridae	ICTVTaxoChallenge_239020	Monodnaviria	VMR
Naryaviridae	ICTVTaxoChallenge_472574	Monodnaviria	VMR
Naryaviridae	ICTVTaxoChallenge_500114	Monodnaviria	VMR
Nenyaviridae	ICTVTaxoChallenge_117260	Monodnaviria	VMR
Nenyaviridae	ICTVTaxoChallenge_634524	Monodnaviria	VMR
Nenyaviridae	ICTVTaxoChallenge_895230	Monodnaviria	VMR
Papillomaviridae	ICTVTaxoChallenge_177436	Monodnaviria	VMR
Papillomaviridae	ICTVTaxoChallenge_265464	Monodnaviria	VMR
Papillomaviridae	ICTVTaxoChallenge_595008	Monodnaviria	VMR
Papillomaviridae	ICTVTaxoChallenge_735774	Monodnaviria	VMR
Papillomaviridae	ICTVTaxoChallenge_792672	Monodnaviria	VMR
Parvoviridae	ICTVTaxoChallenge_113673	Monodnaviria	VMR
Parvoviridae	ICTVTaxoChallenge_243277	Monodnaviria	VMR
Parvoviridae	ICTVTaxoChallenge_825955	Monodnaviria	VMR
Parvoviridae	ICTVTaxoChallenge_870857	Monodnaviria	VMR
Parvoviridae	ICTVTaxoChallenge_874294	Monodnaviria	VMR
Paulinoviridae	ICTVTaxoChallenge_370984	Monodnaviria	VMR
Plectroviridae	ICTVTaxoChallenge_605810	Monodnaviria	VMR
Plectroviridae	ICTVTaxoChallenge_626147	Monodnaviria	VMR
Plectroviridae	ICTVTaxoChallenge_80665	Monodnaviria	VMR
Plectroviridae	ICTVTaxoChallenge_865280	Monodnaviria	VMR
Plectroviridae	ICTVTaxoChallenge_934935	Monodnaviria	VMR
Pleolipoviridae	ICTVTaxoChallenge_108648	Monodnaviria	VMR
Pleolipoviridae	ICTVTaxoChallenge_505209	Monodnaviria	VMR
Pleolipoviridae	ICTVTaxoChallenge_544190	Monodnaviria	VMR
Pleolipoviridae	ICTVTaxoChallenge_881850	Monodnaviria	VMR
Pleolipoviridae	ICTVTaxoChallenge_924	Monodnaviria	VMR
Polyomaviridae	ICTVTaxoChallenge_383206	Monodnaviria	VMR
Polyomaviridae	ICTVTaxoChallenge_626089	Monodnaviria	VMR
Polyomaviridae	ICTVTaxoChallenge_627549	Monodnaviria	VMR
Polyomaviridae	ICTVTaxoChallenge_706702	Monodnaviria	VMR
Polyomaviridae	ICTVTaxoChallenge_762148	Monodnaviria	VMR
Redondoviridae	ICTVTaxoChallenge_241830	Monodnaviria	VMR
Redondoviridae	ICTVTaxoChallenge_380135	Monodnaviria	VMR
Redondoviridae	ICTVTaxoChallenge_513386	Monodnaviria	VMR
Redondoviridae	ICTVTaxoChallenge_617209	Monodnaviria	VMR
Redondoviridae	ICTVTaxoChallenge_874104	Monodnaviria	VMR
Smacoviridae	ICTVTaxoChallenge_18400	Monodnaviria	VMR
Smacoviridae	ICTVTaxoChallenge_218686	Monodnaviria	VMR
Smacoviridae	ICTVTaxoChallenge_500255	Monodnaviria	VMR
Smacoviridae	ICTVTaxoChallenge_508339	Monodnaviria	VMR
Smacoviridae	ICTVTaxoChallenge_52860	Monodnaviria	VMR
Vilyaviridae	ICTVTaxoChallenge_196389	Monodnaviria	VMR
Vilyaviridae	ICTVTaxoChallenge_257801	Monodnaviria	VMR
Vilyaviridae	ICTVTaxoChallenge_59602	Monodnaviria	VMR
Vilyaviridae	ICTVTaxoChallenge_649064	Monodnaviria	VMR
Vilyaviridae	ICTVTaxoChallenge_662436	Monodnaviria	VMR
