## Supplementary data 4 for "First community challenge for automated virus taxonomy": MGnify_Riboviria_metadata.csv

Family	SequenceID	Realm	Dataset
Abyssoviridae	ICTVTaxoChallenge_877937	Riboviria	MGnify
Alphatetraviridae	ICTVTaxoChallenge_25570	Riboviria	MGnify
Alphatetraviridae	ICTVTaxoChallenge_5478	Riboviria	MGnify
Alphatetraviridae	ICTVTaxoChallenge_660268	Riboviria	MGnify
Alvernaviridae	ICTVTaxoChallenge_668076	Riboviria	MGnify
Astroviridae	ICTVTaxoChallenge_52187	Riboviria	MGnify
Astroviridae	ICTVTaxoChallenge_747734	Riboviria	MGnify
Betaflexiviridae	ICTVTaxoChallenge_55427	Riboviria	MGnify
Blumeviridae	ICTVTaxoChallenge_119923	Riboviria	MGnify
Blumeviridae	ICTVTaxoChallenge_311053	Riboviria	MGnify
Bornaviridae	ICTVTaxoChallenge_163455	Riboviria	MGnify
Caulimoviridae	ICTVTaxoChallenge_158646	Riboviria	MGnify
Caulimoviridae	ICTVTaxoChallenge_429892	Riboviria	MGnify
Caulimoviridae	ICTVTaxoChallenge_561610	Riboviria	MGnify
Caulimoviridae	ICTVTaxoChallenge_694634	Riboviria	MGnify
Caulimoviridae	ICTVTaxoChallenge_899325	Riboviria	MGnify
Caulimoviridae	ICTVTaxoChallenge_937746	Riboviria	MGnify
Caulimoviridae	ICTVTaxoChallenge_953865	Riboviria	MGnify
Chrysoviridae	ICTVTaxoChallenge_133782	Riboviria	MGnify
Chrysoviridae	ICTVTaxoChallenge_135752	Riboviria	MGnify
Chrysoviridae	ICTVTaxoChallenge_49127	Riboviria	MGnify
Chrysoviridae	ICTVTaxoChallenge_49432	Riboviria	MGnify
Chrysoviridae	ICTVTaxoChallenge_54465	Riboviria	MGnify
Chrysoviridae	ICTVTaxoChallenge_663118	Riboviria	MGnify
Chrysoviridae	ICTVTaxoChallenge_742894	Riboviria	MGnify
Chrysoviridae	ICTVTaxoChallenge_769201	Riboviria	MGnify
Chrysoviridae	ICTVTaxoChallenge_85498	Riboviria	MGnify
Chrysoviridae	ICTVTaxoChallenge_921712	Riboviria	MGnify
Closteroviridae	ICTVTaxoChallenge_17251	Riboviria	MGnify
Closteroviridae	ICTVTaxoChallenge_239837	Riboviria	MGnify
Closteroviridae	ICTVTaxoChallenge_66596	Riboviria	MGnify
Coronaviridae	ICTVTaxoChallenge_131679	Riboviria	MGnify
Coronaviridae	ICTVTaxoChallenge_236806	Riboviria	MGnify
Coronaviridae	ICTVTaxoChallenge_314872	Riboviria	MGnify
Coronaviridae	ICTVTaxoChallenge_55193	Riboviria	MGnify
Coronaviridae	ICTVTaxoChallenge_582353	Riboviria	MGnify
Coronaviridae	ICTVTaxoChallenge_74557	Riboviria	MGnify
Cruliviridae	ICTVTaxoChallenge_954437	Riboviria	MGnify
Curvulaviridae	ICTVTaxoChallenge_779801	Riboviria	MGnify
Cystoviridae	ICTVTaxoChallenge_328466	Riboviria	MGnify
Cystoviridae	ICTVTaxoChallenge_436912	Riboviria	MGnify
Cystoviridae	ICTVTaxoChallenge_438979	Riboviria	MGnify
Cystoviridae	ICTVTaxoChallenge_486029	Riboviria	MGnify
Cystoviridae	ICTVTaxoChallenge_495182	Riboviria	MGnify
Cystoviridae	ICTVTaxoChallenge_784939	Riboviria	MGnify
Cystoviridae	ICTVTaxoChallenge_853464	Riboviria	MGnify
Cystoviridae	ICTVTaxoChallenge_880728	Riboviria	MGnify
Deltaflexiviridae	ICTVTaxoChallenge_637076	Riboviria	MGnify
Dicistroviridae	ICTVTaxoChallenge_687436	Riboviria	MGnify
Dicistroviridae	ICTVTaxoChallenge_73872	Riboviria	MGnify
Endornaviridae	ICTVTaxoChallenge_646394	Riboviria	MGnify
Endornaviridae	ICTVTaxoChallenge_811598	Riboviria	MGnify
Endornaviridae	ICTVTaxoChallenge_855068	Riboviria	MGnify
Endornaviridae	ICTVTaxoChallenge_950463	Riboviria	MGnify
Fiersviridae	ICTVTaxoChallenge_283179	Riboviria	MGnify
Fiersviridae	ICTVTaxoChallenge_390170	Riboviria	MGnify
Fiersviridae	ICTVTaxoChallenge_661681	Riboviria	MGnify
Fiersviridae	ICTVTaxoChallenge_747612	Riboviria	MGnify
Gammaflexiviridae	ICTVTaxoChallenge_89084	Riboviria	MGnify
Giardiaviridae	ICTVTaxoChallenge_745222	Riboviria	MGnify
Giardiaviridae	ICTVTaxoChallenge_83915	Riboviria	MGnify
Giardiaviridae	ICTVTaxoChallenge_883417	Riboviria	MGnify
Hepeviridae	ICTVTaxoChallenge_132005	Riboviria	MGnify
Hepeviridae	ICTVTaxoChallenge_18681	Riboviria	MGnify
Hepeviridae	ICTVTaxoChallenge_186870	Riboviria	MGnify
Hepeviridae	ICTVTaxoChallenge_23701	Riboviria	MGnify
Hepeviridae	ICTVTaxoChallenge_283581	Riboviria	MGnify
Hepeviridae	ICTVTaxoChallenge_285966	Riboviria	MGnify
Hepeviridae	ICTVTaxoChallenge_385570	Riboviria	MGnify
Hepeviridae	ICTVTaxoChallenge_490732	Riboviria	MGnify
Hepeviridae	ICTVTaxoChallenge_552734	Riboviria	MGnify
Hepeviridae	ICTVTaxoChallenge_605512	Riboviria	MGnify
Hepeviridae	ICTVTaxoChallenge_991340	Riboviria	MGnify
Iflaviridae	ICTVTaxoChallenge_791186	Riboviria	MGnify
Marnaviridae	ICTVTaxoChallenge_10250	Riboviria	MGnify
Marnaviridae	ICTVTaxoChallenge_113227	Riboviria	MGnify
Marnaviridae	ICTVTaxoChallenge_246015	Riboviria	MGnify
Marnaviridae	ICTVTaxoChallenge_32005	Riboviria	MGnify
Marnaviridae	ICTVTaxoChallenge_469539	Riboviria	MGnify
Marnaviridae	ICTVTaxoChallenge_636999	Riboviria	MGnify
Marnaviridae	ICTVTaxoChallenge_692568	Riboviria	MGnify
Mayoviridae	ICTVTaxoChallenge_547667	Riboviria	MGnify
Mayoviridae	ICTVTaxoChallenge_803747	Riboviria	MGnify
Megabirnaviridae	ICTVTaxoChallenge_13500	Riboviria	MGnify
Megabirnaviridae	ICTVTaxoChallenge_667492	Riboviria	MGnify
Mitoviridae	ICTVTaxoChallenge_480700	Riboviria	MGnify
Mitoviridae	ICTVTaxoChallenge_62215	Riboviria	MGnify
Mononiviridae	ICTVTaxoChallenge_714079	Riboviria	MGnify
Mymonaviridae	ICTVTaxoChallenge_139539	Riboviria	MGnify
Mymonaviridae	ICTVTaxoChallenge_223313	Riboviria	MGnify
Mymonaviridae	ICTVTaxoChallenge_267763	Riboviria	MGnify
Mymonaviridae	ICTVTaxoChallenge_371338	Riboviria	MGnify
Mymonaviridae	ICTVTaxoChallenge_445802	Riboviria	MGnify
Mymonaviridae	ICTVTaxoChallenge_476731	Riboviria	MGnify
Mymonaviridae	ICTVTaxoChallenge_580038	Riboviria	MGnify
Mymonaviridae	ICTVTaxoChallenge_599903	Riboviria	MGnify
Mymonaviridae	ICTVTaxoChallenge_858317	Riboviria	MGnify
Mymonaviridae	ICTVTaxoChallenge_993094	Riboviria	MGnify
Nairoviridae	ICTVTaxoChallenge_100272	Riboviria	MGnify
Nairoviridae	ICTVTaxoChallenge_614138	Riboviria	MGnify
Nodaviridae	ICTVTaxoChallenge_727691	Riboviria	MGnify
Nyamiviridae	ICTVTaxoChallenge_447847	Riboviria	MGnify
Orthomyxoviridae	ICTVTaxoChallenge_300439	Riboviria	MGnify
Peribunyaviridae	ICTVTaxoChallenge_298067	Riboviria	MGnify
Peribunyaviridae	ICTVTaxoChallenge_440138	Riboviria	MGnify
Peribunyaviridae	ICTVTaxoChallenge_636180	Riboviria	MGnify
Peribunyaviridae	ICTVTaxoChallenge_670373	Riboviria	MGnify
Peribunyaviridae	ICTVTaxoChallenge_812022	Riboviria	MGnify
Peribunyaviridae	ICTVTaxoChallenge_941368	Riboviria	MGnify
Permutotetraviridae	ICTVTaxoChallenge_50255	Riboviria	MGnify
Phenuiviridae	ICTVTaxoChallenge_280851	Riboviria	MGnify
Polymycoviridae	ICTVTaxoChallenge_43049	Riboviria	MGnify
Potyviridae	ICTVTaxoChallenge_498894	Riboviria	MGnify
Pseudototiviridae	ICTVTaxoChallenge_409482	Riboviria	MGnify
Pseudototiviridae	ICTVTaxoChallenge_568060	Riboviria	MGnify
Pseudoviridae	ICTVTaxoChallenge_352326	Riboviria	MGnify
Pseudoviridae	ICTVTaxoChallenge_482770	Riboviria	MGnify
Pseudoviridae	ICTVTaxoChallenge_518387	Riboviria	MGnify
Pseudoviridae	ICTVTaxoChallenge_984265	Riboviria	MGnify
Qinviridae	ICTVTaxoChallenge_175124	Riboviria	MGnify
Retroviridae	ICTVTaxoChallenge_439199	Riboviria	MGnify
Secoviridae	ICTVTaxoChallenge_249104	Riboviria	MGnify
Sinhaliviridae	ICTVTaxoChallenge_22222	Riboviria	MGnify
Solemoviridae	ICTVTaxoChallenge_478692	Riboviria	MGnify
Solemoviridae	ICTVTaxoChallenge_575062	Riboviria	MGnify
Solemoviridae	ICTVTaxoChallenge_664848	Riboviria	MGnify
Solinviviridae	ICTVTaxoChallenge_744521	Riboviria	MGnify
Solspiviridae	ICTVTaxoChallenge_157995	Riboviria	MGnify
Togaviridae	ICTVTaxoChallenge_360974	Riboviria	MGnify
Togaviridae	ICTVTaxoChallenge_36519	Riboviria	MGnify
Togaviridae	ICTVTaxoChallenge_406286	Riboviria	MGnify
Togaviridae	ICTVTaxoChallenge_682759	Riboviria	MGnify
Togaviridae	ICTVTaxoChallenge_996320	Riboviria	MGnify
Tospoviridae	ICTVTaxoChallenge_762973	Riboviria	MGnify
Tymoviridae	ICTVTaxoChallenge_861745	Riboviria	MGnify
Virgaviridae	ICTVTaxoChallenge_19479	Riboviria	MGnify
Virgaviridae	ICTVTaxoChallenge_20476	Riboviria	MGnify
Virgaviridae	ICTVTaxoChallenge_330154	Riboviria	MGnify
Virgaviridae	ICTVTaxoChallenge_438400	Riboviria	MGnify
Virgaviridae	ICTVTaxoChallenge_460159	Riboviria	MGnify
Virgaviridae	ICTVTaxoChallenge_647449	Riboviria	MGnify
Virgaviridae	ICTVTaxoChallenge_77397	Riboviria	MGnify
Virgaviridae	ICTVTaxoChallenge_774258	Riboviria	MGnify
Virgaviridae	ICTVTaxoChallenge_830364	Riboviria	MGnify
Virgaviridae	ICTVTaxoChallenge_835741	Riboviria	MGnify
Virgaviridae	ICTVTaxoChallenge_98095	Riboviria	MGnify
Yadokariviridae	ICTVTaxoChallenge_192562	Riboviria	MGnify
Yadokariviridae	ICTVTaxoChallenge_253435	Riboviria	MGnify
Yadokariviridae	ICTVTaxoChallenge_314094	Riboviria	MGnify
Yadokariviridae	ICTVTaxoChallenge_385459	Riboviria	MGnify
Yadokariviridae	ICTVTaxoChallenge_648229	Riboviria	MGnify
Yadokariviridae	ICTVTaxoChallenge_794742	Riboviria	MGnify
Abyssoviridae	ICTVTaxoChallenge_704607	Riboviria	VMR
Aliusviridae	ICTVTaxoChallenge_359319	Riboviria	VMR
Aliusviridae	ICTVTaxoChallenge_564730	Riboviria	VMR
Aliusviridae	ICTVTaxoChallenge_841990	Riboviria	VMR
Aliusviridae	ICTVTaxoChallenge_862119	Riboviria	VMR
Aliusviridae	ICTVTaxoChallenge_993832	Riboviria	VMR
Alphaflexiviridae	ICTVTaxoChallenge_343495	Riboviria	VMR
Alphaflexiviridae	ICTVTaxoChallenge_452764	Riboviria	VMR
Alphaflexiviridae	ICTVTaxoChallenge_496186	Riboviria	VMR
Alphaflexiviridae	ICTVTaxoChallenge_567483	Riboviria	VMR
Alphaflexiviridae	ICTVTaxoChallenge_647351	Riboviria	VMR
Alphatetraviridae	ICTVTaxoChallenge_178194	Riboviria	VMR
Alphatetraviridae	ICTVTaxoChallenge_193972	Riboviria	VMR
Alphatetraviridae	ICTVTaxoChallenge_26297	Riboviria	VMR
Alphatetraviridae	ICTVTaxoChallenge_528378	Riboviria	VMR
Alphatetraviridae	ICTVTaxoChallenge_923676	Riboviria	VMR
Alternaviridae	ICTVTaxoChallenge_262692	Riboviria	VMR
Alternaviridae	ICTVTaxoChallenge_266628	Riboviria	VMR
Alternaviridae	ICTVTaxoChallenge_406268	Riboviria	VMR
Alternaviridae	ICTVTaxoChallenge_489855	Riboviria	VMR
Alternaviridae	ICTVTaxoChallenge_95769	Riboviria	VMR
Alvernaviridae	ICTVTaxoChallenge_111074	Riboviria	VMR
Amalgaviridae	ICTVTaxoChallenge_277039	Riboviria	VMR
Amalgaviridae	ICTVTaxoChallenge_39216	Riboviria	VMR
Amalgaviridae	ICTVTaxoChallenge_550419	Riboviria	VMR
Amalgaviridae	ICTVTaxoChallenge_564974	Riboviria	VMR
Amalgaviridae	ICTVTaxoChallenge_703256	Riboviria	VMR
Amnoonviridae	ICTVTaxoChallenge_227455	Riboviria	VMR
Amnoonviridae	ICTVTaxoChallenge_3674	Riboviria	VMR
Amnoonviridae	ICTVTaxoChallenge_470834	Riboviria	VMR
Amnoonviridae	ICTVTaxoChallenge_851262	Riboviria	VMR
Amnoonviridae	ICTVTaxoChallenge_974896	Riboviria	VMR
Arenaviridae	ICTVTaxoChallenge_115477	Riboviria	VMR
Arenaviridae	ICTVTaxoChallenge_394589	Riboviria	VMR
Arenaviridae	ICTVTaxoChallenge_502473	Riboviria	VMR
Arenaviridae	ICTVTaxoChallenge_67772	Riboviria	VMR
Arenaviridae	ICTVTaxoChallenge_915002	Riboviria	VMR
Arteriviridae	ICTVTaxoChallenge_582379	Riboviria	VMR
Arteriviridae	ICTVTaxoChallenge_669882	Riboviria	VMR
Arteriviridae	ICTVTaxoChallenge_776686	Riboviria	VMR
Arteriviridae	ICTVTaxoChallenge_831350	Riboviria	VMR
Arteriviridae	ICTVTaxoChallenge_909904	Riboviria	VMR
Artoviridae	ICTVTaxoChallenge_15006	Riboviria	VMR
Artoviridae	ICTVTaxoChallenge_421722	Riboviria	VMR
Artoviridae	ICTVTaxoChallenge_732457	Riboviria	VMR
Artoviridae	ICTVTaxoChallenge_884490	Riboviria	VMR
Artoviridae	ICTVTaxoChallenge_983260	Riboviria	VMR
Aspiviridae	ICTVTaxoChallenge_240629	Riboviria	VMR
Aspiviridae	ICTVTaxoChallenge_406245	Riboviria	VMR
Aspiviridae	ICTVTaxoChallenge_56136	Riboviria	VMR
Aspiviridae	ICTVTaxoChallenge_581386	Riboviria	VMR
Aspiviridae	ICTVTaxoChallenge_794933	Riboviria	VMR
Astroviridae	ICTVTaxoChallenge_48660	Riboviria	VMR
Astroviridae	ICTVTaxoChallenge_684392	Riboviria	VMR
Astroviridae	ICTVTaxoChallenge_79959	Riboviria	VMR
Astroviridae	ICTVTaxoChallenge_803489	Riboviria	VMR
Astroviridae	ICTVTaxoChallenge_9505	Riboviria	VMR
Atkinsviridae	ICTVTaxoChallenge_173982	Riboviria	VMR
Atkinsviridae	ICTVTaxoChallenge_364558	Riboviria	VMR
Atkinsviridae	ICTVTaxoChallenge_58364	Riboviria	VMR
Atkinsviridae	ICTVTaxoChallenge_917080	Riboviria	VMR
Atkinsviridae	ICTVTaxoChallenge_970096	Riboviria	VMR
Barnaviridae	ICTVTaxoChallenge_103558	Riboviria	VMR
Belpaoviridae	ICTVTaxoChallenge_133839	Riboviria	VMR
Belpaoviridae	ICTVTaxoChallenge_167020	Riboviria	VMR
Belpaoviridae	ICTVTaxoChallenge_232222	Riboviria	VMR
Belpaoviridae	ICTVTaxoChallenge_59880	Riboviria	VMR
Belpaoviridae	ICTVTaxoChallenge_628124	Riboviria	VMR
Benyviridae	ICTVTaxoChallenge_105711	Riboviria	VMR
Benyviridae	ICTVTaxoChallenge_257703	Riboviria	VMR
Benyviridae	ICTVTaxoChallenge_288865	Riboviria	VMR
Benyviridae	ICTVTaxoChallenge_743598	Riboviria	VMR
Benyviridae	ICTVTaxoChallenge_936591	Riboviria	VMR
Betaflexiviridae	ICTVTaxoChallenge_194829	Riboviria	VMR
Betaflexiviridae	ICTVTaxoChallenge_490697	Riboviria	VMR
Betaflexiviridae	ICTVTaxoChallenge_52283	Riboviria	VMR
Betaflexiviridae	ICTVTaxoChallenge_562180	Riboviria	VMR
Betaflexiviridae	ICTVTaxoChallenge_74121	Riboviria	VMR
Birnaviridae	ICTVTaxoChallenge_234708	Riboviria	VMR
Birnaviridae	ICTVTaxoChallenge_321001	Riboviria	VMR
Birnaviridae	ICTVTaxoChallenge_814270	Riboviria	VMR
Birnaviridae	ICTVTaxoChallenge_863612	Riboviria	VMR
Birnaviridae	ICTVTaxoChallenge_996728	Riboviria	VMR
Blumeviridae	ICTVTaxoChallenge_212478	Riboviria	VMR
Blumeviridae	ICTVTaxoChallenge_401962	Riboviria	VMR
Blumeviridae	ICTVTaxoChallenge_523366	Riboviria	VMR
Blumeviridae	ICTVTaxoChallenge_762548	Riboviria	VMR
Blumeviridae	ICTVTaxoChallenge_845314	Riboviria	VMR
Bornaviridae	ICTVTaxoChallenge_11759	Riboviria	VMR
Bornaviridae	ICTVTaxoChallenge_449622	Riboviria	VMR
Bornaviridae	ICTVTaxoChallenge_73549	Riboviria	VMR
Bornaviridae	ICTVTaxoChallenge_735566	Riboviria	VMR
Bornaviridae	ICTVTaxoChallenge_88387	Riboviria	VMR
Botourmiaviridae	ICTVTaxoChallenge_454948	Riboviria	VMR
Botourmiaviridae	ICTVTaxoChallenge_646642	Riboviria	VMR
Botourmiaviridae	ICTVTaxoChallenge_851690	Riboviria	VMR
Botourmiaviridae	ICTVTaxoChallenge_877591	Riboviria	VMR
Botourmiaviridae	ICTVTaxoChallenge_959507	Riboviria	VMR
Botybirnaviridae	ICTVTaxoChallenge_437745	Riboviria	VMR
Botybirnaviridae	ICTVTaxoChallenge_586964	Riboviria	VMR
Bromoviridae	ICTVTaxoChallenge_246820	Riboviria	VMR
Bromoviridae	ICTVTaxoChallenge_339721	Riboviria	VMR
Bromoviridae	ICTVTaxoChallenge_371130	Riboviria	VMR
Bromoviridae	ICTVTaxoChallenge_633162	Riboviria	VMR
Bromoviridae	ICTVTaxoChallenge_714189	Riboviria	VMR
Caliciviridae	ICTVTaxoChallenge_113317	Riboviria	VMR
Caliciviridae	ICTVTaxoChallenge_194992	Riboviria	VMR
Caliciviridae	ICTVTaxoChallenge_289318	Riboviria	VMR
Caliciviridae	ICTVTaxoChallenge_411701	Riboviria	VMR
Caliciviridae	ICTVTaxoChallenge_660024	Riboviria	VMR
Carmotetraviridae	ICTVTaxoChallenge_147257	Riboviria	VMR
Caulimoviridae	ICTVTaxoChallenge_2023	Riboviria	VMR
Caulimoviridae	ICTVTaxoChallenge_364166	Riboviria	VMR
Caulimoviridae	ICTVTaxoChallenge_415258	Riboviria	VMR
Caulimoviridae	ICTVTaxoChallenge_570307	Riboviria	VMR
Caulimoviridae	ICTVTaxoChallenge_897886	Riboviria	VMR
Chrysoviridae	ICTVTaxoChallenge_380362	Riboviria	VMR
Chrysoviridae	ICTVTaxoChallenge_593191	Riboviria	VMR
Chrysoviridae	ICTVTaxoChallenge_625582	Riboviria	VMR
Chrysoviridae	ICTVTaxoChallenge_762150	Riboviria	VMR
Chrysoviridae	ICTVTaxoChallenge_803871	Riboviria	VMR
Chuviridae	ICTVTaxoChallenge_107583	Riboviria	VMR
Chuviridae	ICTVTaxoChallenge_360382	Riboviria	VMR
Chuviridae	ICTVTaxoChallenge_404912	Riboviria	VMR
Chuviridae	ICTVTaxoChallenge_677294	Riboviria	VMR
Chuviridae	ICTVTaxoChallenge_802351	Riboviria	VMR
Closteroviridae	ICTVTaxoChallenge_195689	Riboviria	VMR
Closteroviridae	ICTVTaxoChallenge_504128	Riboviria	VMR
Closteroviridae	ICTVTaxoChallenge_654489	Riboviria	VMR
Closteroviridae	ICTVTaxoChallenge_836977	Riboviria	VMR
Closteroviridae	ICTVTaxoChallenge_962169	Riboviria	VMR
Coronaviridae	ICTVTaxoChallenge_182598	Riboviria	VMR
Coronaviridae	ICTVTaxoChallenge_251920	Riboviria	VMR
Coronaviridae	ICTVTaxoChallenge_315823	Riboviria	VMR
Coronaviridae	ICTVTaxoChallenge_86739	Riboviria	VMR
Coronaviridae	ICTVTaxoChallenge_93857	Riboviria	VMR
Cremegaviridae	ICTVTaxoChallenge_254155	Riboviria	VMR
Cremegaviridae	ICTVTaxoChallenge_624773	Riboviria	VMR
Crepuscuviridae	ICTVTaxoChallenge_536923	Riboviria	VMR
Cruliviridae	ICTVTaxoChallenge_422668	Riboviria	VMR
Cruliviridae	ICTVTaxoChallenge_705032	Riboviria	VMR
Cruliviridae	ICTVTaxoChallenge_768498	Riboviria	VMR
Cruliviridae	ICTVTaxoChallenge_783699	Riboviria	VMR
Cruliviridae	ICTVTaxoChallenge_917443	Riboviria	VMR
Curvulaviridae	ICTVTaxoChallenge_417563	Riboviria	VMR
Curvulaviridae	ICTVTaxoChallenge_796681	Riboviria	VMR
Curvulaviridae	ICTVTaxoChallenge_880498	Riboviria	VMR
Cystoviridae	ICTVTaxoChallenge_163199	Riboviria	VMR
Cystoviridae	ICTVTaxoChallenge_261942	Riboviria	VMR
Cystoviridae	ICTVTaxoChallenge_346746	Riboviria	VMR
Cystoviridae	ICTVTaxoChallenge_402739	Riboviria	VMR
Cystoviridae	ICTVTaxoChallenge_835725	Riboviria	VMR
Deltaflexiviridae	ICTVTaxoChallenge_258840	Riboviria	VMR
Deltaflexiviridae	ICTVTaxoChallenge_610953	Riboviria	VMR
Dicistroviridae	ICTVTaxoChallenge_135686	Riboviria	VMR
Dicistroviridae	ICTVTaxoChallenge_197022	Riboviria	VMR
Dicistroviridae	ICTVTaxoChallenge_303032	Riboviria	VMR
Dicistroviridae	ICTVTaxoChallenge_402874	Riboviria	VMR
Dicistroviridae	ICTVTaxoChallenge_452220	Riboviria	VMR
Duinviridae	ICTVTaxoChallenge_175378	Riboviria	VMR
Duinviridae	ICTVTaxoChallenge_423579	Riboviria	VMR
Duinviridae	ICTVTaxoChallenge_969047	Riboviria	VMR
Duinviridae	ICTVTaxoChallenge_998727	Riboviria	VMR
Endornaviridae	ICTVTaxoChallenge_574251	Riboviria	VMR
Endornaviridae	ICTVTaxoChallenge_584496	Riboviria	VMR
Endornaviridae	ICTVTaxoChallenge_605255	Riboviria	VMR
Endornaviridae	ICTVTaxoChallenge_848025	Riboviria	VMR
Endornaviridae	ICTVTaxoChallenge_986687	Riboviria	VMR
Euroniviridae	ICTVTaxoChallenge_162034	Riboviria	VMR
Euroniviridae	ICTVTaxoChallenge_957131	Riboviria	VMR
Fiersviridae	ICTVTaxoChallenge_147630	Riboviria	VMR
Fiersviridae	ICTVTaxoChallenge_404015	Riboviria	VMR
Fiersviridae	ICTVTaxoChallenge_641306	Riboviria	VMR
Fiersviridae	ICTVTaxoChallenge_773178	Riboviria	VMR
Fiersviridae	ICTVTaxoChallenge_956509	Riboviria	VMR
Filoviridae	ICTVTaxoChallenge_205667	Riboviria	VMR
Filoviridae	ICTVTaxoChallenge_346216	Riboviria	VMR
Filoviridae	ICTVTaxoChallenge_532011	Riboviria	VMR
Filoviridae	ICTVTaxoChallenge_602967	Riboviria	VMR
Filoviridae	ICTVTaxoChallenge_912122	Riboviria	VMR
Fimoviridae	ICTVTaxoChallenge_28193	Riboviria	VMR
Fimoviridae	ICTVTaxoChallenge_303020	Riboviria	VMR
Fimoviridae	ICTVTaxoChallenge_579226	Riboviria	VMR
Fimoviridae	ICTVTaxoChallenge_680131	Riboviria	VMR
Fimoviridae	ICTVTaxoChallenge_95208	Riboviria	VMR
Flaviviridae	ICTVTaxoChallenge_215028	Riboviria	VMR
Flaviviridae	ICTVTaxoChallenge_382611	Riboviria	VMR
Flaviviridae	ICTVTaxoChallenge_638738	Riboviria	VMR
Flaviviridae	ICTVTaxoChallenge_687204	Riboviria	VMR
Flaviviridae	ICTVTaxoChallenge_725959	Riboviria	VMR
Fusariviridae	ICTVTaxoChallenge_123552	Riboviria	VMR
Fusariviridae	ICTVTaxoChallenge_139521	Riboviria	VMR
Fusariviridae	ICTVTaxoChallenge_151897	Riboviria	VMR
Fusariviridae	ICTVTaxoChallenge_244893	Riboviria	VMR
Fusariviridae	ICTVTaxoChallenge_652281	Riboviria	VMR
Gammaflexiviridae	ICTVTaxoChallenge_353420	Riboviria	VMR
Gammaflexiviridae	ICTVTaxoChallenge_728075	Riboviria	VMR
Gammaflexiviridae	ICTVTaxoChallenge_728288	Riboviria	VMR
Gammaflexiviridae	ICTVTaxoChallenge_988934	Riboviria	VMR
Giardiaviridae	ICTVTaxoChallenge_997063	Riboviria	VMR
Gresnaviridae	ICTVTaxoChallenge_692748	Riboviria	VMR
Hadakaviridae	ICTVTaxoChallenge_516141	Riboviria	VMR
Hadakaviridae	ICTVTaxoChallenge_65305	Riboviria	VMR
Hadakaviridae	ICTVTaxoChallenge_671704	Riboviria	VMR
Hadakaviridae	ICTVTaxoChallenge_707333	Riboviria	VMR
Hadakaviridae	ICTVTaxoChallenge_734999	Riboviria	VMR
Hantaviridae	ICTVTaxoChallenge_116715	Riboviria	VMR
Hantaviridae	ICTVTaxoChallenge_203970	Riboviria	VMR
Hantaviridae	ICTVTaxoChallenge_325503	Riboviria	VMR
Hantaviridae	ICTVTaxoChallenge_408021	Riboviria	VMR
Hantaviridae	ICTVTaxoChallenge_803087	Riboviria	VMR
Hepadnaviridae	ICTVTaxoChallenge_439807	Riboviria	VMR
Hepadnaviridae	ICTVTaxoChallenge_726954	Riboviria	VMR
Hepadnaviridae	ICTVTaxoChallenge_745356	Riboviria	VMR
Hepadnaviridae	ICTVTaxoChallenge_859433	Riboviria	VMR
Hepadnaviridae	ICTVTaxoChallenge_971787	Riboviria	VMR
Hepeviridae	ICTVTaxoChallenge_307400	Riboviria	VMR
Hepeviridae	ICTVTaxoChallenge_338534	Riboviria	VMR
Hepeviridae	ICTVTaxoChallenge_501966	Riboviria	VMR
Hepeviridae	ICTVTaxoChallenge_535638	Riboviria	VMR
Hepeviridae	ICTVTaxoChallenge_770731	Riboviria	VMR
Hypoviridae	ICTVTaxoChallenge_174653	Riboviria	VMR
Hypoviridae	ICTVTaxoChallenge_176072	Riboviria	VMR
Hypoviridae	ICTVTaxoChallenge_187165	Riboviria	VMR
Hypoviridae	ICTVTaxoChallenge_598710	Riboviria	VMR
Hypoviridae	ICTVTaxoChallenge_964154	Riboviria	VMR
Iflaviridae	ICTVTaxoChallenge_119116	Riboviria	VMR
Iflaviridae	ICTVTaxoChallenge_411764	Riboviria	VMR
Iflaviridae	ICTVTaxoChallenge_451063	Riboviria	VMR
Iflaviridae	ICTVTaxoChallenge_695541	Riboviria	VMR
Iflaviridae	ICTVTaxoChallenge_931817	Riboviria	VMR
Kitaviridae	ICTVTaxoChallenge_257479	Riboviria	VMR
Kitaviridae	ICTVTaxoChallenge_317646	Riboviria	VMR
Kitaviridae	ICTVTaxoChallenge_359300	Riboviria	VMR
Kitaviridae	ICTVTaxoChallenge_699292	Riboviria	VMR
Kitaviridae	ICTVTaxoChallenge_971743	Riboviria	VMR
Leishbuviridae	ICTVTaxoChallenge_171847	Riboviria	VMR
Leishbuviridae	ICTVTaxoChallenge_342643	Riboviria	VMR
Lispiviridae	ICTVTaxoChallenge_506122	Riboviria	VMR
Lispiviridae	ICTVTaxoChallenge_814337	Riboviria	VMR
Lispiviridae	ICTVTaxoChallenge_857147	Riboviria	VMR
Lispiviridae	ICTVTaxoChallenge_867877	Riboviria	VMR
Lispiviridae	ICTVTaxoChallenge_898348	Riboviria	VMR
Marnaviridae	ICTVTaxoChallenge_166591	Riboviria	VMR
Marnaviridae	ICTVTaxoChallenge_627258	Riboviria	VMR
Marnaviridae	ICTVTaxoChallenge_715373	Riboviria	VMR
Marnaviridae	ICTVTaxoChallenge_755551	Riboviria	VMR
Marnaviridae	ICTVTaxoChallenge_912850	Riboviria	VMR
Matonaviridae	ICTVTaxoChallenge_53276	Riboviria	VMR
Matonaviridae	ICTVTaxoChallenge_683537	Riboviria	VMR
Matonaviridae	ICTVTaxoChallenge_755072	Riboviria	VMR
Matonaviridae	ICTVTaxoChallenge_799883	Riboviria	VMR
Mayoviridae	ICTVTaxoChallenge_147198	Riboviria	VMR
Mayoviridae	ICTVTaxoChallenge_237236	Riboviria	VMR
Mayoviridae	ICTVTaxoChallenge_391241	Riboviria	VMR
Mayoviridae	ICTVTaxoChallenge_684144	Riboviria	VMR
Mayoviridae	ICTVTaxoChallenge_812692	Riboviria	VMR
Medioniviridae	ICTVTaxoChallenge_319771	Riboviria	VMR
Megabirnaviridae	ICTVTaxoChallenge_480552	Riboviria	VMR
Megabirnaviridae	ICTVTaxoChallenge_687999	Riboviria	VMR
Mesoniviridae	ICTVTaxoChallenge_116166	Riboviria	VMR
Mesoniviridae	ICTVTaxoChallenge_370910	Riboviria	VMR
Mesoniviridae	ICTVTaxoChallenge_562202	Riboviria	VMR
Mesoniviridae	ICTVTaxoChallenge_86086	Riboviria	VMR
Mesoniviridae	ICTVTaxoChallenge_906630	Riboviria	VMR
Metaviridae	ICTVTaxoChallenge_164698	Riboviria	VMR
Metaviridae	ICTVTaxoChallenge_232077	Riboviria	VMR
Metaviridae	ICTVTaxoChallenge_331328	Riboviria	VMR
Metaviridae	ICTVTaxoChallenge_710328	Riboviria	VMR
Metaviridae	ICTVTaxoChallenge_938872	Riboviria	VMR
Mitoviridae	ICTVTaxoChallenge_197771	Riboviria	VMR
Mitoviridae	ICTVTaxoChallenge_606792	Riboviria	VMR
Mitoviridae	ICTVTaxoChallenge_610565	Riboviria	VMR
Mitoviridae	ICTVTaxoChallenge_870392	Riboviria	VMR
Mitoviridae	ICTVTaxoChallenge_943147	Riboviria	VMR
Monocitiviridae	ICTVTaxoChallenge_238074	Riboviria	VMR
Mononiviridae	ICTVTaxoChallenge_534900	Riboviria	VMR
Mymonaviridae	ICTVTaxoChallenge_283964	Riboviria	VMR
Mymonaviridae	ICTVTaxoChallenge_299859	Riboviria	VMR
Mymonaviridae	ICTVTaxoChallenge_516205	Riboviria	VMR
Mymonaviridae	ICTVTaxoChallenge_711909	Riboviria	VMR
Mymonaviridae	ICTVTaxoChallenge_836247	Riboviria	VMR
Mypoviridae	ICTVTaxoChallenge_528923	Riboviria	VMR
Mypoviridae	ICTVTaxoChallenge_572372	Riboviria	VMR
Myriaviridae	ICTVTaxoChallenge_562691	Riboviria	VMR
Nairoviridae	ICTVTaxoChallenge_194725	Riboviria	VMR
Nairoviridae	ICTVTaxoChallenge_236912	Riboviria	VMR
Nairoviridae	ICTVTaxoChallenge_589997	Riboviria	VMR
Nairoviridae	ICTVTaxoChallenge_672804	Riboviria	VMR
Nairoviridae	ICTVTaxoChallenge_813539	Riboviria	VMR
Nanghoshaviridae	ICTVTaxoChallenge_860076	Riboviria	VMR
Narnaviridae	ICTVTaxoChallenge_214555	Riboviria	VMR
Narnaviridae	ICTVTaxoChallenge_488913	Riboviria	VMR
Natareviridae	ICTVTaxoChallenge_638163	Riboviria	VMR
Nodaviridae	ICTVTaxoChallenge_306661	Riboviria	VMR
Nodaviridae	ICTVTaxoChallenge_490554	Riboviria	VMR
Nodaviridae	ICTVTaxoChallenge_751352	Riboviria	VMR
Nodaviridae	ICTVTaxoChallenge_778337	Riboviria	VMR
Nodaviridae	ICTVTaxoChallenge_792055	Riboviria	VMR
Nyamiviridae	ICTVTaxoChallenge_255022	Riboviria	VMR
Nyamiviridae	ICTVTaxoChallenge_304596	Riboviria	VMR
Nyamiviridae	ICTVTaxoChallenge_394980	Riboviria	VMR
Nyamiviridae	ICTVTaxoChallenge_496809	Riboviria	VMR
Nyamiviridae	ICTVTaxoChallenge_965488	Riboviria	VMR
Orthomyxoviridae	ICTVTaxoChallenge_217567	Riboviria	VMR
Orthomyxoviridae	ICTVTaxoChallenge_44330	Riboviria	VMR
Orthomyxoviridae	ICTVTaxoChallenge_533556	Riboviria	VMR
Orthomyxoviridae	ICTVTaxoChallenge_57927	Riboviria	VMR
Orthomyxoviridae	ICTVTaxoChallenge_83191	Riboviria	VMR
Orthototiviridae	ICTVTaxoChallenge_156905	Riboviria	VMR
Orthototiviridae	ICTVTaxoChallenge_540878	Riboviria	VMR
Orthototiviridae	ICTVTaxoChallenge_553514	Riboviria	VMR
Orthototiviridae	ICTVTaxoChallenge_565074	Riboviria	VMR
Orthototiviridae	ICTVTaxoChallenge_624523	Riboviria	VMR
Paramyxoviridae	ICTVTaxoChallenge_23470	Riboviria	VMR
Paramyxoviridae	ICTVTaxoChallenge_276635	Riboviria	VMR
Paramyxoviridae	ICTVTaxoChallenge_360310	Riboviria	VMR
Paramyxoviridae	ICTVTaxoChallenge_639918	Riboviria	VMR
Paramyxoviridae	ICTVTaxoChallenge_956403	Riboviria	VMR
Partitiviridae	ICTVTaxoChallenge_354130	Riboviria	VMR
Partitiviridae	ICTVTaxoChallenge_414730	Riboviria	VMR
Partitiviridae	ICTVTaxoChallenge_67626	Riboviria	VMR
Partitiviridae	ICTVTaxoChallenge_830460	Riboviria	VMR
Partitiviridae	ICTVTaxoChallenge_907906	Riboviria	VMR
Peribunyaviridae	ICTVTaxoChallenge_197359	Riboviria	VMR
Peribunyaviridae	ICTVTaxoChallenge_412949	Riboviria	VMR
Peribunyaviridae	ICTVTaxoChallenge_595056	Riboviria	VMR
Peribunyaviridae	ICTVTaxoChallenge_605493	Riboviria	VMR
Peribunyaviridae	ICTVTaxoChallenge_669551	Riboviria	VMR
Permutotetraviridae	ICTVTaxoChallenge_114841	Riboviria	VMR
Phasmaviridae	ICTVTaxoChallenge_15841	Riboviria	VMR
Phasmaviridae	ICTVTaxoChallenge_459678	Riboviria	VMR
Phasmaviridae	ICTVTaxoChallenge_781476	Riboviria	VMR
Phasmaviridae	ICTVTaxoChallenge_840210	Riboviria	VMR
Phasmaviridae	ICTVTaxoChallenge_844105	Riboviria	VMR
Phenuiviridae	ICTVTaxoChallenge_118244	Riboviria	VMR
Phenuiviridae	ICTVTaxoChallenge_169475	Riboviria	VMR
Phenuiviridae	ICTVTaxoChallenge_226045	Riboviria	VMR
Phenuiviridae	ICTVTaxoChallenge_541959	Riboviria	VMR
Phenuiviridae	ICTVTaxoChallenge_681523	Riboviria	VMR
Picobirnaviridae	ICTVTaxoChallenge_214718	Riboviria	VMR
Picobirnaviridae	ICTVTaxoChallenge_275699	Riboviria	VMR
Picobirnaviridae	ICTVTaxoChallenge_505877	Riboviria	VMR
Picobirnaviridae	ICTVTaxoChallenge_567021	Riboviria	VMR
Picobirnaviridae	ICTVTaxoChallenge_916879	Riboviria	VMR
Picornaviridae	ICTVTaxoChallenge_200897	Riboviria	VMR
Picornaviridae	ICTVTaxoChallenge_27989	Riboviria	VMR
Picornaviridae	ICTVTaxoChallenge_294052	Riboviria	VMR
Picornaviridae	ICTVTaxoChallenge_531035	Riboviria	VMR
Picornaviridae	ICTVTaxoChallenge_596243	Riboviria	VMR
Pneumoviridae	ICTVTaxoChallenge_244935	Riboviria	VMR
Pneumoviridae	ICTVTaxoChallenge_402591	Riboviria	VMR
Pneumoviridae	ICTVTaxoChallenge_641297	Riboviria	VMR
Pneumoviridae	ICTVTaxoChallenge_88636	Riboviria	VMR
Polycipiviridae	ICTVTaxoChallenge_125025	Riboviria	VMR
Polycipiviridae	ICTVTaxoChallenge_276203	Riboviria	VMR
Polycipiviridae	ICTVTaxoChallenge_31312	Riboviria	VMR
Polycipiviridae	ICTVTaxoChallenge_367832	Riboviria	VMR
Polycipiviridae	ICTVTaxoChallenge_817003	Riboviria	VMR
Polymycoviridae	ICTVTaxoChallenge_108605	Riboviria	VMR
Polymycoviridae	ICTVTaxoChallenge_233881	Riboviria	VMR
Polymycoviridae	ICTVTaxoChallenge_397050	Riboviria	VMR
Polymycoviridae	ICTVTaxoChallenge_783416	Riboviria	VMR
Polymycoviridae	ICTVTaxoChallenge_893177	Riboviria	VMR
Potyviridae	ICTVTaxoChallenge_149008	Riboviria	VMR
Potyviridae	ICTVTaxoChallenge_285007	Riboviria	VMR
Potyviridae	ICTVTaxoChallenge_524867	Riboviria	VMR
Potyviridae	ICTVTaxoChallenge_525191	Riboviria	VMR
Potyviridae	ICTVTaxoChallenge_588537	Riboviria	VMR
Pseudototiviridae	ICTVTaxoChallenge_188894	Riboviria	VMR
Pseudototiviridae	ICTVTaxoChallenge_22957	Riboviria	VMR
Pseudototiviridae	ICTVTaxoChallenge_237563	Riboviria	VMR
Pseudototiviridae	ICTVTaxoChallenge_809454	Riboviria	VMR
Pseudototiviridae	ICTVTaxoChallenge_97125	Riboviria	VMR
Pseudoviridae	ICTVTaxoChallenge_292204	Riboviria	VMR
Pseudoviridae	ICTVTaxoChallenge_347267	Riboviria	VMR
Pseudoviridae	ICTVTaxoChallenge_616060	Riboviria	VMR
Pseudoviridae	ICTVTaxoChallenge_802170	Riboviria	VMR
Pseudoviridae	ICTVTaxoChallenge_9736	Riboviria	VMR
Qinviridae	ICTVTaxoChallenge_198779	Riboviria	VMR
Qinviridae	ICTVTaxoChallenge_420806	Riboviria	VMR
Qinviridae	ICTVTaxoChallenge_576913	Riboviria	VMR
Qinviridae	ICTVTaxoChallenge_66559	Riboviria	VMR
Qinviridae	ICTVTaxoChallenge_686902	Riboviria	VMR
Quadriviridae	ICTVTaxoChallenge_128323	Riboviria	VMR
Quadriviridae	ICTVTaxoChallenge_174700	Riboviria	VMR
Quadriviridae	ICTVTaxoChallenge_223994	Riboviria	VMR
Quadriviridae	ICTVTaxoChallenge_313917	Riboviria	VMR
Quadriviridae	ICTVTaxoChallenge_346896	Riboviria	VMR
Retroviridae	ICTVTaxoChallenge_298901	Riboviria	VMR
Retroviridae	ICTVTaxoChallenge_466124	Riboviria	VMR
Retroviridae	ICTVTaxoChallenge_499335	Riboviria	VMR
Retroviridae	ICTVTaxoChallenge_780441	Riboviria	VMR
Retroviridae	ICTVTaxoChallenge_999881	Riboviria	VMR
Rhabdoviridae	ICTVTaxoChallenge_182938	Riboviria	VMR
Rhabdoviridae	ICTVTaxoChallenge_426417	Riboviria	VMR
Rhabdoviridae	ICTVTaxoChallenge_517957	Riboviria	VMR
Rhabdoviridae	ICTVTaxoChallenge_611375	Riboviria	VMR
Rhabdoviridae	ICTVTaxoChallenge_729436	Riboviria	VMR
Roniviridae	ICTVTaxoChallenge_716423	Riboviria	VMR
Sarthroviridae	ICTVTaxoChallenge_190107	Riboviria	VMR
Sarthroviridae	ICTVTaxoChallenge_488189	Riboviria	VMR
Sarthroviridae	ICTVTaxoChallenge_615805	Riboviria	VMR
Sarthroviridae	ICTVTaxoChallenge_680784	Riboviria	VMR
Secoviridae	ICTVTaxoChallenge_133111	Riboviria	VMR
Secoviridae	ICTVTaxoChallenge_359066	Riboviria	VMR
Secoviridae	ICTVTaxoChallenge_478915	Riboviria	VMR
Secoviridae	ICTVTaxoChallenge_69797	Riboviria	VMR
Secoviridae	ICTVTaxoChallenge_921531	Riboviria	VMR
Sedoreoviridae	ICTVTaxoChallenge_347668	Riboviria	VMR
Sedoreoviridae	ICTVTaxoChallenge_532445	Riboviria	VMR
Sedoreoviridae	ICTVTaxoChallenge_640296	Riboviria	VMR
Sedoreoviridae	ICTVTaxoChallenge_915702	Riboviria	VMR
Sedoreoviridae	ICTVTaxoChallenge_948985	Riboviria	VMR
Sinhaliviridae	ICTVTaxoChallenge_168316	Riboviria	VMR
Sinhaliviridae	ICTVTaxoChallenge_654101	Riboviria	VMR
Solemoviridae	ICTVTaxoChallenge_26383	Riboviria	VMR
Solemoviridae	ICTVTaxoChallenge_538365	Riboviria	VMR
Solemoviridae	ICTVTaxoChallenge_667204	Riboviria	VMR
Solemoviridae	ICTVTaxoChallenge_75893	Riboviria	VMR
Solemoviridae	ICTVTaxoChallenge_773773	Riboviria	VMR
Solinviviridae	ICTVTaxoChallenge_258745	Riboviria	VMR
Solinviviridae	ICTVTaxoChallenge_982364	Riboviria	VMR
Solspiviridae	ICTVTaxoChallenge_213168	Riboviria	VMR
Solspiviridae	ICTVTaxoChallenge_2290	Riboviria	VMR
Solspiviridae	ICTVTaxoChallenge_28077	Riboviria	VMR
Solspiviridae	ICTVTaxoChallenge_47350	Riboviria	VMR
Solspiviridae	ICTVTaxoChallenge_743191	Riboviria	VMR
Spinareoviridae	ICTVTaxoChallenge_246070	Riboviria	VMR
Spinareoviridae	ICTVTaxoChallenge_303727	Riboviria	VMR
Spinareoviridae	ICTVTaxoChallenge_379884	Riboviria	VMR
Spinareoviridae	ICTVTaxoChallenge_536043	Riboviria	VMR
Spinareoviridae	ICTVTaxoChallenge_541509	Riboviria	VMR
Steitzviridae	ICTVTaxoChallenge_311473	Riboviria	VMR
Steitzviridae	ICTVTaxoChallenge_379237	Riboviria	VMR
Steitzviridae	ICTVTaxoChallenge_628856	Riboviria	VMR
Steitzviridae	ICTVTaxoChallenge_92040	Riboviria	VMR
Steitzviridae	ICTVTaxoChallenge_979385	Riboviria	VMR
Sunviridae	ICTVTaxoChallenge_789850	Riboviria	VMR
Tobaniviridae	ICTVTaxoChallenge_433057	Riboviria	VMR
Tobaniviridae	ICTVTaxoChallenge_598388	Riboviria	VMR
Tobaniviridae	ICTVTaxoChallenge_665740	Riboviria	VMR
Tobaniviridae	ICTVTaxoChallenge_777193	Riboviria	VMR
Tobaniviridae	ICTVTaxoChallenge_915715	Riboviria	VMR
Togaviridae	ICTVTaxoChallenge_115863	Riboviria	VMR
Togaviridae	ICTVTaxoChallenge_220248	Riboviria	VMR
Togaviridae	ICTVTaxoChallenge_368696	Riboviria	VMR
Togaviridae	ICTVTaxoChallenge_411253	Riboviria	VMR
Togaviridae	ICTVTaxoChallenge_440423	Riboviria	VMR
Tombusviridae	ICTVTaxoChallenge_241698	Riboviria	VMR
Tombusviridae	ICTVTaxoChallenge_552620	Riboviria	VMR
Tombusviridae	ICTVTaxoChallenge_762930	Riboviria	VMR
Tombusviridae	ICTVTaxoChallenge_7860	Riboviria	VMR
Tombusviridae	ICTVTaxoChallenge_958863	Riboviria	VMR
Tospoviridae	ICTVTaxoChallenge_163531	Riboviria	VMR
Tospoviridae	ICTVTaxoChallenge_625101	Riboviria	VMR
Tospoviridae	ICTVTaxoChallenge_631457	Riboviria	VMR
Tospoviridae	ICTVTaxoChallenge_743501	Riboviria	VMR
Tospoviridae	ICTVTaxoChallenge_78617	Riboviria	VMR
Tulasviridae	ICTVTaxoChallenge_74466	Riboviria	VMR
Tymoviridae	ICTVTaxoChallenge_291190	Riboviria	VMR
Tymoviridae	ICTVTaxoChallenge_385730	Riboviria	VMR
Tymoviridae	ICTVTaxoChallenge_67869	Riboviria	VMR
Tymoviridae	ICTVTaxoChallenge_698991	Riboviria	VMR
Tymoviridae	ICTVTaxoChallenge_894862	Riboviria	VMR
Virgaviridae	ICTVTaxoChallenge_295899	Riboviria	VMR
Virgaviridae	ICTVTaxoChallenge_319583	Riboviria	VMR
Virgaviridae	ICTVTaxoChallenge_37064	Riboviria	VMR
Virgaviridae	ICTVTaxoChallenge_884375	Riboviria	VMR
Virgaviridae	ICTVTaxoChallenge_988517	Riboviria	VMR
Wupedeviridae	ICTVTaxoChallenge_256224	Riboviria	VMR
Wupedeviridae	ICTVTaxoChallenge_764201	Riboviria	VMR
Xinmoviridae	ICTVTaxoChallenge_15653	Riboviria	VMR
Xinmoviridae	ICTVTaxoChallenge_269176	Riboviria	VMR
Xinmoviridae	ICTVTaxoChallenge_326740	Riboviria	VMR
Xinmoviridae	ICTVTaxoChallenge_601630	Riboviria	VMR
Xinmoviridae	ICTVTaxoChallenge_977586	Riboviria	VMR
Yadokariviridae	ICTVTaxoChallenge_321665	Riboviria	VMR
Yadokariviridae	ICTVTaxoChallenge_517679	Riboviria	VMR
Yadokariviridae	ICTVTaxoChallenge_60373	Riboviria	VMR
Yadokariviridae	ICTVTaxoChallenge_673856	Riboviria	VMR
Yadokariviridae	ICTVTaxoChallenge_699168	Riboviria	VMR
Yueviridae	ICTVTaxoChallenge_305666	Riboviria	VMR
Yueviridae	ICTVTaxoChallenge_455576	Riboviria	VMR
Yueviridae	ICTVTaxoChallenge_485842	Riboviria	VMR
Yueviridae	ICTVTaxoChallenge_531264	Riboviria	VMR
