## Supplementary data 4 for "First community challenge for automated virus taxonomy": MGnify_Undefined_metadata.csv

Family	SequenceID	Realm	Dataset
Ampullaviridae	ICTVTaxoChallenge_661013	Undefined	MGnify
Anelloviridae	ICTVTaxoChallenge_123201	Undefined	MGnify
Anelloviridae	ICTVTaxoChallenge_751208	Undefined	MGnify
Bartogtaviriformidae	ICTVTaxoChallenge_324596	Undefined	MGnify
Brachygtaviriformidae	ICTVTaxoChallenge_425643	Undefined	MGnify
Globuloviridae	ICTVTaxoChallenge_255988	Undefined	MGnify
Globuloviridae	ICTVTaxoChallenge_629565	Undefined	MGnify
Hytrosaviridae	ICTVTaxoChallenge_863516	Undefined	MGnify
Hytrosaviridae	ICTVTaxoChallenge_949380	Undefined	MGnify
Itzamnaviridae	ICTVTaxoChallenge_217155	Undefined	MGnify
Nimaviridae	ICTVTaxoChallenge_65132	Undefined	MGnify
Ovaliviridae	ICTVTaxoChallenge_431388	Undefined	MGnify
Plasmaviridae	ICTVTaxoChallenge_324692	Undefined	MGnify
Polydnaviriformidae	ICTVTaxoChallenge_493545	Undefined	MGnify
Portogloboviridae	ICTVTaxoChallenge_614013	Undefined	MGnify
Pospiviroidae	ICTVTaxoChallenge_305910	Undefined	MGnify
Pospiviroidae	ICTVTaxoChallenge_822474	Undefined	MGnify
Rhodogtaviriformidae	ICTVTaxoChallenge_111581	Undefined	MGnify
Rhodogtaviriformidae	ICTVTaxoChallenge_155870	Undefined	MGnify
Spiraviridae	ICTVTaxoChallenge_927086	Undefined	MGnify
Alphasatellitidae	ICTVTaxoChallenge_17231	Undefined	VMR
Alphasatellitidae	ICTVTaxoChallenge_253409	Undefined	VMR
Alphasatellitidae	ICTVTaxoChallenge_276643	Undefined	VMR
Alphasatellitidae	ICTVTaxoChallenge_285807	Undefined	VMR
Alphasatellitidae	ICTVTaxoChallenge_983149	Undefined	VMR
Ampullaviridae	ICTVTaxoChallenge_183554	Undefined	VMR
Ampullaviridae	ICTVTaxoChallenge_359893	Undefined	VMR
Ampullaviridae	ICTVTaxoChallenge_514464	Undefined	VMR
Anelloviridae	ICTVTaxoChallenge_145717	Undefined	VMR
Anelloviridae	ICTVTaxoChallenge_196442	Undefined	VMR
Anelloviridae	ICTVTaxoChallenge_500445	Undefined	VMR
Anelloviridae	ICTVTaxoChallenge_721859	Undefined	VMR
Anelloviridae	ICTVTaxoChallenge_968323	Undefined	VMR
Avsunviroidae	ICTVTaxoChallenge_588076	Undefined	VMR
Avsunviroidae	ICTVTaxoChallenge_733785	Undefined	VMR
Avsunviroidae	ICTVTaxoChallenge_813732	Undefined	VMR
Avsunviroidae	ICTVTaxoChallenge_919177	Undefined	VMR
Baculoviridae	ICTVTaxoChallenge_415527	Undefined	VMR
Baculoviridae	ICTVTaxoChallenge_64798	Undefined	VMR
Baculoviridae	ICTVTaxoChallenge_707831	Undefined	VMR
Baculoviridae	ICTVTaxoChallenge_778543	Undefined	VMR
Baculoviridae	ICTVTaxoChallenge_935387	Undefined	VMR
Bartogtaviriformidae	ICTVTaxoChallenge_927798	Undefined	VMR
Brachygtaviriformidae	ICTVTaxoChallenge_250265	Undefined	VMR
Clavaviridae	ICTVTaxoChallenge_374037	Undefined	VMR
Fuselloviridae	ICTVTaxoChallenge_339006	Undefined	VMR
Fuselloviridae	ICTVTaxoChallenge_392620	Undefined	VMR
Fuselloviridae	ICTVTaxoChallenge_556345	Undefined	VMR
Fuselloviridae	ICTVTaxoChallenge_657677	Undefined	VMR
Fuselloviridae	ICTVTaxoChallenge_726998	Undefined	VMR
Globuloviridae	ICTVTaxoChallenge_465798	Undefined	VMR
Globuloviridae	ICTVTaxoChallenge_75538	Undefined	VMR
Guttaviridae	ICTVTaxoChallenge_248833	Undefined	VMR
Hytrosaviridae	ICTVTaxoChallenge_662894	Undefined	VMR
Hytrosaviridae	ICTVTaxoChallenge_757552	Undefined	VMR
Itzamnaviridae	ICTVTaxoChallenge_638299	Undefined	VMR
Itzamnaviridae	ICTVTaxoChallenge_825500	Undefined	VMR
Nimaviridae	ICTVTaxoChallenge_210751	Undefined	VMR
Nimaviridae	ICTVTaxoChallenge_261884	Undefined	VMR
Nimaviridae	ICTVTaxoChallenge_374217	Undefined	VMR
Nimaviridae	ICTVTaxoChallenge_782099	Undefined	VMR
Nimaviridae	ICTVTaxoChallenge_991422	Undefined	VMR
Nudiviridae	ICTVTaxoChallenge_36013	Undefined	VMR
Nudiviridae	ICTVTaxoChallenge_402111	Undefined	VMR
Nudiviridae	ICTVTaxoChallenge_502550	Undefined	VMR
Nudiviridae	ICTVTaxoChallenge_60817	Undefined	VMR
Nudiviridae	ICTVTaxoChallenge_942210	Undefined	VMR
Ovaliviridae	ICTVTaxoChallenge_690177	Undefined	VMR
Plasmaviridae	ICTVTaxoChallenge_258686	Undefined	VMR
Polydnaviriformidae	ICTVTaxoChallenge_277660	Undefined	VMR
Polydnaviriformidae	ICTVTaxoChallenge_318222	Undefined	VMR
Polydnaviriformidae	ICTVTaxoChallenge_509727	Undefined	VMR
Polydnaviriformidae	ICTVTaxoChallenge_641089	Undefined	VMR
Polydnaviriformidae	ICTVTaxoChallenge_810302	Undefined	VMR
Portogloboviridae	ICTVTaxoChallenge_172671	Undefined	VMR
Portogloboviridae	ICTVTaxoChallenge_488510	Undefined	VMR
Pospiviroidae	ICTVTaxoChallenge_348246	Undefined	VMR
Pospiviroidae	ICTVTaxoChallenge_361016	Undefined	VMR
Pospiviroidae	ICTVTaxoChallenge_563621	Undefined	VMR
Pospiviroidae	ICTVTaxoChallenge_651770	Undefined	VMR
Pospiviroidae	ICTVTaxoChallenge_985016	Undefined	VMR
Spiraviridae	ICTVTaxoChallenge_310870	Undefined	VMR
Thaspiviridae	ICTVTaxoChallenge_565980	Undefined	VMR
Thaspiviridae	ICTVTaxoChallenge_577788	Undefined	VMR
Tolecusatellitidae	ICTVTaxoChallenge_311185	Undefined	VMR
Tolecusatellitidae	ICTVTaxoChallenge_870087	Undefined	VMR
Tolecusatellitidae	ICTVTaxoChallenge_931012	Undefined	VMR
Tolecusatellitidae	ICTVTaxoChallenge_962461	Undefined	VMR
Tolecusatellitidae	ICTVTaxoChallenge_979179	Undefined	VMR
