## Supplementary data 4 for "First community challenge for automated virus taxonomy": MGnify_Varidnaviria_metadata.csv

Family	SequenceID	Realm	Dataset
Adenoviridae	ICTVTaxoChallenge_11355	Varidnaviria	MGnify
Adenoviridae	ICTVTaxoChallenge_140629	Varidnaviria	MGnify
Adenoviridae	ICTVTaxoChallenge_164126	Varidnaviria	MGnify
Adenoviridae	ICTVTaxoChallenge_233672	Varidnaviria	MGnify
Adenoviridae	ICTVTaxoChallenge_298038	Varidnaviria	MGnify
Adenoviridae	ICTVTaxoChallenge_349096	Varidnaviria	MGnify
Adenoviridae	ICTVTaxoChallenge_367981	Varidnaviria	MGnify
Adenoviridae	ICTVTaxoChallenge_411059	Varidnaviria	MGnify
Adenoviridae	ICTVTaxoChallenge_693556	Varidnaviria	MGnify
Adenoviridae	ICTVTaxoChallenge_7300	Varidnaviria	MGnify
Adenoviridae	ICTVTaxoChallenge_835085	Varidnaviria	MGnify
Adenoviridae	ICTVTaxoChallenge_912144	Varidnaviria	MGnify
Adintoviridae	ICTVTaxoChallenge_103506	Varidnaviria	MGnify
Adintoviridae	ICTVTaxoChallenge_126471	Varidnaviria	MGnify
Adintoviridae	ICTVTaxoChallenge_192562	Varidnaviria	MGnify
Adintoviridae	ICTVTaxoChallenge_255311	Varidnaviria	MGnify
Adintoviridae	ICTVTaxoChallenge_550187	Varidnaviria	MGnify
Adintoviridae	ICTVTaxoChallenge_934534	Varidnaviria	MGnify
Adintoviridae	ICTVTaxoChallenge_989872	Varidnaviria	MGnify
Adintoviridae	ICTVTaxoChallenge_993855	Varidnaviria	MGnify
Allomimiviridae	ICTVTaxoChallenge_625226	Varidnaviria	MGnify
Allomimiviridae	ICTVTaxoChallenge_662800	Varidnaviria	MGnify
Allomimiviridae	ICTVTaxoChallenge_675160	Varidnaviria	MGnify
Asfarviridae	ICTVTaxoChallenge_196567	Varidnaviria	MGnify
Asfarviridae	ICTVTaxoChallenge_554726	Varidnaviria	MGnify
Asfarviridae	ICTVTaxoChallenge_848188	Varidnaviria	MGnify
Autolykiviridae	ICTVTaxoChallenge_107555	Varidnaviria	MGnify
Corticoviridae	ICTVTaxoChallenge_119084	Varidnaviria	MGnify
Corticoviridae	ICTVTaxoChallenge_325272	Varidnaviria	MGnify
Corticoviridae	ICTVTaxoChallenge_972526	Varidnaviria	MGnify
Iridoviridae	ICTVTaxoChallenge_196410	Varidnaviria	MGnify
Iridoviridae	ICTVTaxoChallenge_276446	Varidnaviria	MGnify
Iridoviridae	ICTVTaxoChallenge_286163	Varidnaviria	MGnify
Iridoviridae	ICTVTaxoChallenge_293539	Varidnaviria	MGnify
Iridoviridae	ICTVTaxoChallenge_363294	Varidnaviria	MGnify
Iridoviridae	ICTVTaxoChallenge_375709	Varidnaviria	MGnify
Iridoviridae	ICTVTaxoChallenge_452614	Varidnaviria	MGnify
Iridoviridae	ICTVTaxoChallenge_679923	Varidnaviria	MGnify
Iridoviridae	ICTVTaxoChallenge_760306	Varidnaviria	MGnify
Iridoviridae	ICTVTaxoChallenge_832986	Varidnaviria	MGnify
Iridoviridae	ICTVTaxoChallenge_87175	Varidnaviria	MGnify
Iridoviridae	ICTVTaxoChallenge_904432	Varidnaviria	MGnify
Iridoviridae	ICTVTaxoChallenge_993840	Varidnaviria	MGnify
Marseilleviridae	ICTVTaxoChallenge_125536	Varidnaviria	MGnify
Matsushitaviridae	ICTVTaxoChallenge_351930	Varidnaviria	MGnify
Matsushitaviridae	ICTVTaxoChallenge_745672	Varidnaviria	MGnify
Matsushitaviridae	ICTVTaxoChallenge_770194	Varidnaviria	MGnify
Mesomimiviridae	ICTVTaxoChallenge_201998	Varidnaviria	MGnify
Mesomimiviridae	ICTVTaxoChallenge_235150	Varidnaviria	MGnify
Mesomimiviridae	ICTVTaxoChallenge_246467	Varidnaviria	MGnify
Mesomimiviridae	ICTVTaxoChallenge_429514	Varidnaviria	MGnify
Mesomimiviridae	ICTVTaxoChallenge_440133	Varidnaviria	MGnify
Mesomimiviridae	ICTVTaxoChallenge_447278	Varidnaviria	MGnify
Mesomimiviridae	ICTVTaxoChallenge_538962	Varidnaviria	MGnify
Mesomimiviridae	ICTVTaxoChallenge_544263	Varidnaviria	MGnify
Mesomimiviridae	ICTVTaxoChallenge_645324	Varidnaviria	MGnify
Mesomimiviridae	ICTVTaxoChallenge_688292	Varidnaviria	MGnify
Mesomimiviridae	ICTVTaxoChallenge_78909	Varidnaviria	MGnify
Mesomimiviridae	ICTVTaxoChallenge_833924	Varidnaviria	MGnify
Mesomimiviridae	ICTVTaxoChallenge_834941	Varidnaviria	MGnify
Mesomimiviridae	ICTVTaxoChallenge_982517	Varidnaviria	MGnify
Mimiviridae	ICTVTaxoChallenge_138361	Varidnaviria	MGnify
Mimiviridae	ICTVTaxoChallenge_144552	Varidnaviria	MGnify
Mimiviridae	ICTVTaxoChallenge_171578	Varidnaviria	MGnify
Mimiviridae	ICTVTaxoChallenge_233238	Varidnaviria	MGnify
Mimiviridae	ICTVTaxoChallenge_25513	Varidnaviria	MGnify
Mimiviridae	ICTVTaxoChallenge_257116	Varidnaviria	MGnify
Mimiviridae	ICTVTaxoChallenge_299852	Varidnaviria	MGnify
Mimiviridae	ICTVTaxoChallenge_539694	Varidnaviria	MGnify
Mimiviridae	ICTVTaxoChallenge_579672	Varidnaviria	MGnify
Mimiviridae	ICTVTaxoChallenge_593330	Varidnaviria	MGnify
Mimiviridae	ICTVTaxoChallenge_61157	Varidnaviria	MGnify
Mimiviridae	ICTVTaxoChallenge_624895	Varidnaviria	MGnify
Mimiviridae	ICTVTaxoChallenge_643366	Varidnaviria	MGnify
Mimiviridae	ICTVTaxoChallenge_646443	Varidnaviria	MGnify
Mimiviridae	ICTVTaxoChallenge_724049	Varidnaviria	MGnify
Phycodnaviridae	ICTVTaxoChallenge_129268	Varidnaviria	MGnify
Phycodnaviridae	ICTVTaxoChallenge_572509	Varidnaviria	MGnify
Phycodnaviridae	ICTVTaxoChallenge_78161	Varidnaviria	MGnify
Phycodnaviridae	ICTVTaxoChallenge_801321	Varidnaviria	MGnify
Schizomimiviridae	ICTVTaxoChallenge_264338	Varidnaviria	MGnify
Schizomimiviridae	ICTVTaxoChallenge_718724	Varidnaviria	MGnify
Schizomimiviridae	ICTVTaxoChallenge_744067	Varidnaviria	MGnify
Simuloviridae	ICTVTaxoChallenge_30017	Varidnaviria	MGnify
Simuloviridae	ICTVTaxoChallenge_422905	Varidnaviria	MGnify
Sphaerolipoviridae	ICTVTaxoChallenge_216293	Varidnaviria	MGnify
Sphaerolipoviridae	ICTVTaxoChallenge_268392	Varidnaviria	MGnify
Sphaerolipoviridae	ICTVTaxoChallenge_728783	Varidnaviria	MGnify
Sphaerolipoviridae	ICTVTaxoChallenge_749737	Varidnaviria	MGnify
Sputniviroviridae	ICTVTaxoChallenge_172907	Varidnaviria	MGnify
Sputniviroviridae	ICTVTaxoChallenge_300581	Varidnaviria	MGnify
Sputniviroviridae	ICTVTaxoChallenge_377299	Varidnaviria	MGnify
Sputniviroviridae	ICTVTaxoChallenge_970802	Varidnaviria	MGnify
Tectiviridae	ICTVTaxoChallenge_191453	Varidnaviria	MGnify
Tectiviridae	ICTVTaxoChallenge_218380	Varidnaviria	MGnify
Tectiviridae	ICTVTaxoChallenge_249186	Varidnaviria	MGnify
Tectiviridae	ICTVTaxoChallenge_257545	Varidnaviria	MGnify
Tectiviridae	ICTVTaxoChallenge_261025	Varidnaviria	MGnify
Tectiviridae	ICTVTaxoChallenge_351145	Varidnaviria	MGnify
Tectiviridae	ICTVTaxoChallenge_379139	Varidnaviria	MGnify
Tectiviridae	ICTVTaxoChallenge_562070	Varidnaviria	MGnify
Tectiviridae	ICTVTaxoChallenge_61567	Varidnaviria	MGnify
Tectiviridae	ICTVTaxoChallenge_691425	Varidnaviria	MGnify
Tectiviridae	ICTVTaxoChallenge_697674	Varidnaviria	MGnify
Tectiviridae	ICTVTaxoChallenge_754137	Varidnaviria	MGnify
Tectiviridae	ICTVTaxoChallenge_808320	Varidnaviria	MGnify
Tectiviridae	ICTVTaxoChallenge_811123	Varidnaviria	MGnify
Tectiviridae	ICTVTaxoChallenge_989066	Varidnaviria	MGnify
Adenoviridae	ICTVTaxoChallenge_159601	Varidnaviria	VMR
Adenoviridae	ICTVTaxoChallenge_457194	Varidnaviria	VMR
Adenoviridae	ICTVTaxoChallenge_581491	Varidnaviria	VMR
Adenoviridae	ICTVTaxoChallenge_586528	Varidnaviria	VMR
Adenoviridae	ICTVTaxoChallenge_983057	Varidnaviria	VMR
Adintoviridae	ICTVTaxoChallenge_324791	Varidnaviria	VMR
Allomimiviridae	ICTVTaxoChallenge_43012	Varidnaviria	VMR
Allomimiviridae	ICTVTaxoChallenge_974224	Varidnaviria	VMR
Ascoviridae	ICTVTaxoChallenge_287339	Varidnaviria	VMR
Ascoviridae	ICTVTaxoChallenge_505255	Varidnaviria	VMR
Ascoviridae	ICTVTaxoChallenge_805334	Varidnaviria	VMR
Asfarviridae	ICTVTaxoChallenge_248346	Varidnaviria	VMR
Asfarviridae	ICTVTaxoChallenge_387212	Varidnaviria	VMR
Asfarviridae	ICTVTaxoChallenge_402410	Varidnaviria	VMR
Asfarviridae	ICTVTaxoChallenge_63368	Varidnaviria	VMR
Asfarviridae	ICTVTaxoChallenge_980122	Varidnaviria	VMR
Autolykiviridae	ICTVTaxoChallenge_19280	Varidnaviria	VMR
Autolykiviridae	ICTVTaxoChallenge_214402	Varidnaviria	VMR
Autolykiviridae	ICTVTaxoChallenge_348804	Varidnaviria	VMR
Autolykiviridae	ICTVTaxoChallenge_864260	Varidnaviria	VMR
Chaacviridae	ICTVTaxoChallenge_370687	Varidnaviria	VMR
Chaacviridae	ICTVTaxoChallenge_775336	Varidnaviria	VMR
Corticoviridae	ICTVTaxoChallenge_434289	Varidnaviria	VMR
Corticoviridae	ICTVTaxoChallenge_776895	Varidnaviria	VMR
Finnlakeviridae	ICTVTaxoChallenge_15089	Varidnaviria	VMR
Iridoviridae	ICTVTaxoChallenge_122987	Varidnaviria	VMR
Iridoviridae	ICTVTaxoChallenge_417575	Varidnaviria	VMR
Iridoviridae	ICTVTaxoChallenge_710169	Varidnaviria	VMR
Iridoviridae	ICTVTaxoChallenge_74522	Varidnaviria	VMR
Iridoviridae	ICTVTaxoChallenge_762965	Varidnaviria	VMR
Mamonoviridae	ICTVTaxoChallenge_334628	Varidnaviria	VMR
Marseilleviridae	ICTVTaxoChallenge_380854	Varidnaviria	VMR
Marseilleviridae	ICTVTaxoChallenge_873947	Varidnaviria	VMR
Matsushitaviridae	ICTVTaxoChallenge_12050	Varidnaviria	VMR
Matsushitaviridae	ICTVTaxoChallenge_313824	Varidnaviria	VMR
Maviroviridae	ICTVTaxoChallenge_837304	Varidnaviria	VMR
Mesomimiviridae	ICTVTaxoChallenge_562483	Varidnaviria	VMR
Phycodnaviridae	ICTVTaxoChallenge_13240	Varidnaviria	VMR
Phycodnaviridae	ICTVTaxoChallenge_271483	Varidnaviria	VMR
Phycodnaviridae	ICTVTaxoChallenge_334346	Varidnaviria	VMR
Phycodnaviridae	ICTVTaxoChallenge_791818	Varidnaviria	VMR
Phycodnaviridae	ICTVTaxoChallenge_830242	Varidnaviria	VMR
Poxviridae	ICTVTaxoChallenge_209064	Varidnaviria	VMR
Poxviridae	ICTVTaxoChallenge_355593	Varidnaviria	VMR
Poxviridae	ICTVTaxoChallenge_405909	Varidnaviria	VMR
Poxviridae	ICTVTaxoChallenge_548851	Varidnaviria	VMR
Poxviridae	ICTVTaxoChallenge_864289	Varidnaviria	VMR
Schizomimiviridae	ICTVTaxoChallenge_262603	Varidnaviria	VMR
Schizomimiviridae	ICTVTaxoChallenge_584089	Varidnaviria	VMR
Simuloviridae	ICTVTaxoChallenge_588160	Varidnaviria	VMR
Simuloviridae	ICTVTaxoChallenge_776162	Varidnaviria	VMR
Simuloviridae	ICTVTaxoChallenge_987904	Varidnaviria	VMR
Skuldviridae	ICTVTaxoChallenge_383370	Varidnaviria	VMR
Skuldviridae	ICTVTaxoChallenge_776411	Varidnaviria	VMR
Sphaerolipoviridae	ICTVTaxoChallenge_104135	Varidnaviria	VMR
Sphaerolipoviridae	ICTVTaxoChallenge_273382	Varidnaviria	VMR
Sphaerolipoviridae	ICTVTaxoChallenge_383708	Varidnaviria	VMR
Sphaerolipoviridae	ICTVTaxoChallenge_863672	Varidnaviria	VMR
Sputniviroviridae	ICTVTaxoChallenge_575485	Varidnaviria	VMR
Sputniviroviridae	ICTVTaxoChallenge_594252	Varidnaviria	VMR
Tectiviridae	ICTVTaxoChallenge_262335	Varidnaviria	VMR
Tectiviridae	ICTVTaxoChallenge_47821	Varidnaviria	VMR
Tectiviridae	ICTVTaxoChallenge_740568	Varidnaviria	VMR
Tectiviridae	ICTVTaxoChallenge_89500	Varidnaviria	VMR
Tectiviridae	ICTVTaxoChallenge_900289	Varidnaviria	VMR
Turriviridae	ICTVTaxoChallenge_352731	Varidnaviria	VMR
Turriviridae	ICTVTaxoChallenge_666849	Varidnaviria	VMR
Yaraviridae	ICTVTaxoChallenge_106347	Varidnaviria	VMR
