## Supplementary table 5 for "First community challenge for automated virus taxonomy"

### Sheet: Summary
										Benchmarking stat CPU (40 CPUs/ 100 GB RAM)		Benchmarking stat GPU (40 CPUs/ 100 GB RAM)
SrNo	Team	Tools	Version	run?	Github	Methods	Installation on HPC	GitHub documentation	Key_command	time	memory(max)	time	memory(max)	comment_1	comment_2	comment_3	GitHub issue if raised and pending	MSL version
1	Team1-Sub1	CAT-ncbi	v6.0	Succesful	https://github.com/MGXlab/ICTV_TaxonomyChallenge_CAT/	CAT direct NCBI database	#N/A	#N/A	CAT_pack -f 0.1 contigs -c $i.fasta -d $nr_database -t $tax_database --out_prefix CAT/$i	6:38:18	56583.7	na	na	na	na	na	na	MSL39 v4
2	Team1-Sub2	CAT-ictv	v6.0	Running	https://github.com/MGXlab/ICTV_TaxonomyChallenge_CAT/	CAT mapped to ICTV taxonomy	#N/A	#N/A	CAT_pack -f 0.1 contigs -c $i.fasta -d $nr_database -t $tax_database --out_prefix CAT/$i	6:40:56	56432.9	na	na	na	na	na	na	MSL39 v4
3	Team2-Sub1	gNmd1.8	v1.3	Succesful	https://github.com/Rahlfflab/ICTV_challenge	geNomad	2	1	genomad nn-classification $i.fasta out	0:37:06	2713.25	na	na	there was no information on GitHub page	na	na	na	not-specified
4	Team3-Sub1	MMSeqs2-1	v250810	Succesful	https://github.com/UriNeri/ictv-mmseqs2-protein-database	ictv-mmseqs2-protein-database	3	3	mmseqs taxonomy mmdb virus_tax_db resdb2 tmp -e 0.001 -s 7 --blacklist "" --tax-lineage 1 --threads 14 --lca-ranks superkingdom,kingdom,subkingdom,superphylum,phylum,subphylum,class,subclass,order,suborder,family,subfamily,genus,subgenus,species	*1:26:30	15876	na	na	jupyter notebook, not a tool/pipeline	*only for the classfication steps	database creation takes longer time	na	not-specified
5	Team4-Sub1	Metabuli	v1.1.1	Succesful	https://github.com/jaebeom-kim/Metabuli-ICTV-challenge	Metabuli default	10	10	classify --seq-mode ${seq_mode} --max-ram 100 --min-score ${min_score} --min-sp-score ${min_sp_score} --tie-ratio ${tie_ratio} --threads $SLURM_CPUS_PER_TASK $i.fasta $databases $i/ $i --lineage 1	0:06:42	92289.8	na	Z	na	na	na	na	MSL39 v4
6	Team4-Sub2	Metabuli	v1.1.1	Succesful	https://github.com/jaebeom-kim/Metabuli-ICTV-challenge	Metabuli default 0.9	10	10	classify --seq-mode ${seq_mode} --max-ram 100 --min-score ${min_score} --min-sp-score ${min_sp_score} --tie-ratio ${tie_ratio} --threads $SLURM_CPUS_PER_TASK $i.fasta $databases $i/ $i --lineage 1	0:04:33	92841	na	na	na	na	na	na	MSL39 v4
7	Team4-Sub3	Metabuli	v1.1.1	Succesful	https://github.com/jaebeom-kim/Metabuli-ICTV-challenge	Metabuli precise-l	10	10	classify --seq-mode ${seq_mode} --max-ram 100 --min-score ${min_score} --min-sp-score ${min_sp_score} --tie-ratio ${tie_ratio} --threads $SLURM_CPUS_PER_TASK $i.fasta $databases $i/ $i --lineage 1	0:04:40	73837.8	na	na	na	na	na	na	MSL39 v4
8	Team4-Sub4	Metabuli	v1.1.1	Succesful	https://github.com/jaebeom-kim/Metabuli-ICTV-challenge	Metabuli precise-l 0.9	10	10	classify --seq-mode ${seq_mode} --max-ram 100 --min-score ${min_score} --min-sp-score ${min_sp_score} --tie-ratio ${tie_ratio} --threads $SLURM_CPUS_PER_TASK $i.fasta $databases $i/ $i --lineage 1	0:05:48	74083.7	na	na	na	na	na	na	MSL39 v4
9	Team4-Sub5	Metabuli	v1.1.1	Succesful	https://github.com/jaebeom-kim/Metabuli-ICTV-challenge	Metabuli precise-s	10	10	classify --seq-mode ${seq_mode} --max-ram 100 --min-score ${min_score} --min-sp-score ${min_sp_score} --tie-ratio ${tie_ratio} --threads $SLURM_CPUS_PER_TASK $i.fasta $databases $i/ $i --lineage 1	0:03:35	73701.4	na	na	na	na	na	na	MSL39 v4
10	Team4-Sub6	Metabuli	v1.1.1	Succesful	https://github.com/jaebeom-kim/Metabuli-ICTV-challenge	Metabuli precise-s 0.9	10	10	classify --seq-mode ${seq_mode} --max-ram 100 --min-score ${min_score} --min-sp-score ${min_sp_score} --tie-ratio ${tie_ratio} --threads $SLURM_CPUS_PER_TASK $i.fasta $databases $i/ $i --lineage 1	0:04:01	74059.1	na	na	na	na	na	na	MSL39 v4
11	Team5-Sub1	PhaBOX	v2.1.12	Succesful	https://github.com/KennthShang/PhaBOX/tree/main/ICTV_challenge	PhaBOX	8	9	phabox2 --task $task --dbdir phabox_db_v2_1 --outpth $i --len 1000 --contigs $i.fasta --threads $SLURM_CPUS_PER_TASK	0:45:19	20529.7	na	na	na	na	na	na	MSL39 v4
12	Team6-Sub1	PhaGCN3	v250807	sudo needed! (not possible on HPC)	https://github.com/xiahaolong/PhaGCN3	PhaGCN3	6	2	na	na	na	na	na	sudo needed! (not possible on HPC)	na	na	na	MLS39
13	Team7-Sub1	sourmash	v4.9.4	Succesful	https://github.com/sourmash-bio/2024-ictv-challenge-sourmash	skipm2n3-k24-sc50	9	9	python3 challengedir-to-csvinput.py $fasta_directory dataset_challenge.fromfile.csv, sourmash scripts manysketch dataset_challenge.fromfile.csv -p skipm2n3,k=24,scaled=50,abund -o $raw_files/ictv-challenge.zip, sourmash scripts fastmultigather ictv-challenge.zip vmr_MSL39_v4_skipm2n3-k24-sc50 -m skipm2n3 -k 24 --scaled 50 --threshold-bp 200 -o ictv-challenge.fmg.csv, sourmash tax genome -t vmr_MS…	0:01:28	1575.09	na	na	na	na	na	na	MSL39 v4
14	Team7-Sub1	sourmash	v4.9.4	Succesful	https://github.com/sourmash-bio/2024-ictv-challenge-sourmash	DNA-k21-sc50	9	9	python3 challengedir-to-csvinput.py $fasta_directory dataset_challenge.fromfile.csv, sourmash scripts manysketch dataset_challenge.fromfile.csv -p DNA,k=21,scaled=50,abund -o $raw_files/ictv-challenge.zip, sourmash scripts fastmultigather ictv-challenge.zip vmr_MSL39_v4_DNA-k21-sc50 -m DNA -k 21 --scaled 50 --threshold-bp 200 -o ictv-challenge.fmg.csv, sourmash tax genome -t vmr_MSL39_v4.lineages…	00:01:02	1006.96	na	na	na	na	na	na	MSL39 v4
15	Team7-Sub1	sourmash	v4.9.4	Succesful	https://github.com/sourmash-bio/2024-ictv-challenge-sourmash	skipm2n3-k27-sc50	9	9	python3 challengedir-to-csvinput.py $fasta_directory dataset_challenge.fromfile.csv, sourmash scripts manysketch dataset_challenge.fromfile.csv -p skipm2n3,k=27,scaled=50,abund -o $raw_files/ictv-challenge.zip, sourmash scripts fastmultigather ictv-challenge.zip vmr_MSL39_v4_skipm2n3-k27-sc50 -m skipm2n3 -k 27 --scaled 50 --threshold-bp 200 -o ictv-challenge.fmg.csv, sourmash tax genome -t vmr_MS…	0:01:38	1412.12	na	na	na	na	na	na	MSL39 v4
16	Team7-Sub1	sourmash	v4.9.4	Succesful	https://github.com/sourmash-bio/2024-ictv-challenge-sourmash	DNA-k31-sc50	9	9	python3 challengedir-to-csvinput.py $fasta_directory dataset_challenge.fromfile.csv, sourmash scripts manysketch dataset_challenge.fromfile.csv -p DNA,k=31,scaled=50,abund -o $raw_files/ictv-challenge.zip, sourmash scripts fastmultigather ictv-challenge.zip vmr_MSL39_v4_DNA-k31-sc50 -m DNA -k 31 --scaled 50 --threshold-bp 200 -o ictv-challenge.fmg.csv, sourmash tax genome -t vmr_MSL39_v4.lineages…	0:01:02	956.38	na	na	na	na	na	na	MSL39 v4
17	Team8-Sub1	vanjari	v0.1.0	Succesful	https://github.com/bloodhound-devs/vanjari/	Vanjari ensemble 0.1	9	7	vanjari --input $fasta_directory/ --output-csv vanjari-0.1.csv --memmap-array-path embeddings.npy --memmap-index embeddings.txt; vanjari-tools increase-threshold --input vanjari-0.1.csv --output	took 3+ days with CPU	3941.57	01:00:55	76714.4	na	na	na	na	not-specified
18	Team8-Sub2	vanjari	v0.1.0	Succesful	https://github.com/bloodhound-devs/vanjari/	Vanjari ensemble 0.5	9	7	vanjari --input $fasta_directory/ --output-csv vanjari-0.1.csv --memmap-array-path embeddings.npy --memmap-index embeddings.txt; vanjari-tools increase-threshold --input vanjari-0.1.csv --output	took 3+ days with CPU	3941.57	01:00:55	76714.4	na	na	na	na	not-specified
19	Team8-Sub3	vanjari	v0.1.0	Succesful	https://github.com/bloodhound-devs/vanjari/	Vanjari fast model 0.1	9	7	vanjari --input $fasta_directory/ --output-csv vanjari-0.1.csv --memmap-array-path embeddings.npy --memmap-index embeddings.txt; vanjari-tools increase-threshold --input vanjari-0.1.csv --output	took 3+ days with CPU	3941.57	01:00:55	76714.4	na	na	na	na	not-specified
20	Team8-Sub4	vanjari	v0.1.0	Succesful	https://github.com/bloodhound-devs/vanjari/	Vanjari fast model 0.5	9	7	vanjari --input $fasta_directory/ --output-csv vanjari-0.1.csv --memmap-array-path embeddings.npy --memmap-index embeddings.txt; vanjari-tools increase-threshold --input vanjari-0.1.csv --output	took 3+ days with CPU	3941.57	01:00:55	76714.4	na	na	na	na	not-specified
21	Team8-Sub5	vanjari	v0.1.0	Terminated, 3+days	https://github.com/bloodhound-devs/vanjari/	Vanjari main model 0.1	9	7	vanjari --input $fasta_directory/ --output-csv vanjari-0.1.csv --memmap-array-path embeddings.npy --memmap-index embeddings.txt; vanjari-tools increase-threshold --input vanjari-0.1.csv --output	took 3+ days with CPU	3941.57	na	took 3+ days with CPU	na	na	na	na	not-specified
22	Team8-Sub6	vanjari	v0.1.0	Terminated, 3+days	https://github.com/bloodhound-devs/vanjari/	Vanjari main model 0.5	9	7	vanjari --input $fasta_directory/ --output-csv vanjari-0.1.csv --memmap-array-path embeddings.npy --memmap-index embeddings.txt; vanjari-tools increase-threshold --input vanjari-0.1.csv --output	took 3+ days with CPU	3941.57	na	took 3+ days with CPU	na	na	na	na	not-specified
23	Team9-Sub1	vclust	v1.2.7	Succesful	https://github.com/aziele/ICTV-TaxonomyChallenge-Vclust	Vclust	10	9	vclust prefilter -i contigs.fna -o fltr.txt --k 21 --min-kmers 1 --min-ident 0.74 --threads 32; vclust align -i contigs.fna --filter fltr.txt --out-gani 0.7 -o ani.tsv --threads 32	0:04:38	197.17	na	na	na	na	na	na	MSL39 v4
24	Team10-Sub1	vContact2	p310	Succesful	https://github.com/Rahlfflab/ICTV_challenge	vConTACT2	2	1	vcontact2 -r proteins.faa --db $database -p for_vcontact2.csv -o results -t $SLURM_CPUS_PER_TASK	*0:41:50	20567.5	na	na	This needs .faa file (created by Pharokka)	*took 07:38:23h and 29977.78 memory to run pharokka	there was no information on GitHub page	na	not-specified
25	Team11-Sub1	vContact3	v3.0.5-0 + v223	Succesful	https://github.com/bolduc/ICTVTaxoChallenge_vConTACT3	vConTACT3	9	9	vcontact3 run -n $fasta -e graphml cytoscape --db-path v20250721_db -o results --default-realm Duplodnaviria -t $SLURM_CPUS_PER_TASK	00:34:08	14521.2	na	na	vcontact3 v3.0.0.b79 (orignially used to produce the data) not available	works only with v223 database	na	na	MSL39
26	Team12-Sub1	viratax	v250808	Succesful	https://github.com/rcedgar/viratax	Viratax	8	5	grep "^>" $i.fasta | sed "-es/^>//" > labels.txt; getorf -sequence $i.fasta -outseq orfs.fasta -minsize 99 -find 0; relabel_orfs.py orfs.fasta > orfs_relabel.fasta; minimap2 -t $SLURM_CPUS_PER_TASK gb.fa $i.fasta > minimap2.paf; top_nt_hit.py --hits-file minimap2.paf > top_nt_hit.tsv; not_species_orfs.py --orfs-file orfs_relabel.fasta --hits-file top_nt_hit.tsv > not_species_orfs.fasta; diamond b…	00:05:56	15550.9	na	na	na	na	na	na	MSL39 v1
27	Team13-Sub1	VirTaxonomer	v250808	Succesful	https://github.com/ZhuLab-Fudan/VirTaxonomer	VirTaxonomer bottomup genus	7	10	python main.py --input $i.fasta --model databases--output bottomup --ML bottomup --restrict $taxa_level --batchsize 128	2 days, 1:55:41	18848.4	05:12:36	17126.8	na	na	na	na	MSL39 v4
28	Team13-Sub2	VirTaxonomer	v250808	Succesful	https://github.com/ZhuLab-Fudan/VirTaxonomer	VirTaxonomer bottomup species	7	10	python main.py --input $i.fasta --model databases--output bottomup --ML bottomup --restrict $taxa_level --batchsize 128	2 days, 1:44:25	18893.9	05:08:25	17122	na	na	na	na	MSL39 v4
29	Team13-Sub3	VirTaxonomer	v250808	Succesful	https://github.com/ZhuLab-Fudan/VirTaxonomer	VirTaxonomer highest genus	7	10	python main.py --input $i.fasta --model databases--output bottomup --ML bottomup --restrict $taxa_level --batchsize 128	2 days, 8:47:53	18866.5	07:59:45	17128.2	na	na	na	na	MSL39 v4
30	Team14-Sub1	vcat	v0.0.2	Succesful	https://github.com/Yasas1994/vcat	Virus Contig Annotation Tool (vcat)	8	10	vcat contigs -i $i.fasta -o $i/ -d databases --ani 0.95 --qcov 0.85 --batch 1000 -j $SLURM_CPUS_PER_TASK -n	1:03:23	149.89	na	na	na	na	na	na	MLS39 v1 or MSL40 v1
31	Team15-Sub1	vista	v1.0.5	Terminated, 3+days	https://github.com/YiyunLiu-Ivy/ICTV-TaxonomyChallenge_VISTA	VISTA (VIrus Sequence-based Taxonomy Assignment)	7	5	mmseqs createdb --dbtype 1 nr.virus.faa.gz virus_tax_db/virus_tax_db; mmseqs createtaxdb virus_tax_db/virus_tax_db tmp --ncbi-tax-dump ictv-taxdump --tax-mapping-file nr.virus.accession2taxid.ictv	22:26:01	52396	na	na	Incomplete pipeline, issues with filtering steps (gets only 15K outof 60K)	BLAST of 60K phages takes ~240 hours	na	na	MSL39 v4
32	Team16-Sub1	DNN-ICTV	v20250810	waiting	https://github.com/BioZhang0831/ICTVTaxoChallenge_model/	GP-GCN (RSCU and TNF)	3	4	blastn -query $i.fasta -db nt_viruses -out blast_out -outfmt "6 qseqid sseqid stitle pident length qlen slen staxids" -max_target_seqs 1 -num_threads $SLURM_CPUS_PER_TASK	na	na	na	na	jupyter notebook, not a tool/pipeline	codes are not very clear, and reproducible	code running information is missing	https://github.com/BioZhang0831/ICTVTaxoChallenge_model/issues/1	MSL39 v2
33	Team3-Sub2	MMSeqs2-2	v250810	Succesful	https://github.com/apcamargo/ictv-taxonomy-challenge-nr/tree/master	ictv-mmseqs2-nr-database	5	7	pixi run pipeline	22:40:32	107737	na	na	na	na	na	na	not-specified
34	Team17-Sub1	gNmd1.11s,d	v250224	Succesful	https://github.com/apcamargo/ictv-taxonomy-challenge-genomad	geNomad	5	7	pixi run pipeline	00:47:46	118073	na	na	na	na	na	na	not-specified
					Description	relative-point
					na	not applicable
					TBA	To be added
						tool names needs to be corrected/updated by developer. (If its a pipeline, suggested to add prefix with p_, for e.g. p_genomad)

### Sheet: chart
SrNo	Team	Tools	Methods	time (h)	memory(max)	node	combined_name	Version	classification
1	Team1-Sub1	CAT-ncbi	NCBI_database	6:38:18	56.5837	CPU	CAT(NCBI_database)	v6.0	Tools with moderate runtimes and moderate to high memory usage
2	Team1-Sub2	CAT-ictv	ICTV_taxonomy	6:40:56	56.4329	CPU	CAT(ICTV_taxonomy)	v6.0	Tools with moderate runtimes and moderate to high memory usage
3	Team2-Sub1	gNmd1.8	default	0:37:06	2.71325	CPU	Genomad(default)	v1.3	Fast and memory-efficient tools
4	Team3-Sub1	MMSeqs2-1	aa_database	*1:18:50	15.87	CPU	MMSeqs2-1(aa_database)	v250810	Fast and memory-efficient tools	new time/memory
5	Team4-Sub1	Metabuli	default	0:06:42	92.2898	CPU	Metabuli(default)	v1.1.1	Ultra-fast tools with very high memory requirements
6	Team4-Sub2	Metabuli	default_0.9	0:04:33	92.841	CPU	Metabuli(default_0.9)	v1.1.1	Ultra-fast tools with very high memory requirements
7	Team4-Sub3	Metabuli	precise-l	0:04:40	73.8378	CPU	Metabuli(precise-l)	v1.1.1	Ultra-fast tools with very high memory requirements
8	Team4-Sub4	Metabuli	precise-l_0.9	0:05:48	74.0837	CPU	Metabuli(precise-l_0.9)	v1.1.1	Ultra-fast tools with very high memory requirements
9	Team4-Sub5	Metabuli	precise-s	0:03:35	73.7014	CPU	Metabuli(precise-s)	v1.1.1	Ultra-fast tools with very high memory requirements
10	Team4-Sub6	Metabuli	precise-s_0.9	0:04:01	74.0591	CPU	Metabuli(precise-s_0.9)	v1.1.1	Ultra-fast tools with very high memory requirements
11	Team5-Sub1	PhaBOX	default	0:45:19	20.5297	CPU	PhaBOX(default)	v2.1.12	Tools with moderate runtimes and moderate to high memory usage
12	Team6-Sub1	PhaGCN3	default	na	na	CPU	PhaGCN3(default)	v250807	na
13	Team7-Sub1	sourmash	default	0:01:28	1.57509	CPU	sourmash(default)	v4.9.4	Fast and memory-efficient tools
14	Team7-Sub1	sourmash	default	0:01:28	1.57509	CPU	sourmash(default)	v4.9.4	Fast and memory-efficient tools	new run
15	Team7-Sub1	sourmash	default	0:01:28	1.57509	CPU	sourmash(default)	v4.9.4	Fast and memory-efficient tools	new run
16	Team7-Sub1	sourmash	default	0:01:28	1.57509	CPU	sourmash(default)	v4.9.4	Fast and memory-efficient tools	new run
17	Team8-Sub1	vanjari	ensemble_0.1	01:00:55	76.7144	GPU	Vanjari(ensemble_0.1)	v0.1.0	Tools with moderate runtimes and moderate to high memory usage
18	Team8-Sub2	vanjari	ensemble_0.5	01:00:55	76.7144	GPU	Vanjari(ensemble_0.5)	v0.1.0	Tools with moderate runtimes and moderate to high memory usage
19	Team8-Sub3	vanjari	fast_model_0.1	01:00:55	76.7144	GPU	Vanjari(fast_model_0.1)	v0.1.0	Tools with moderate runtimes and moderate to high memory usage
20	Team8-Sub4	vanjari	fast_model_0.5	01:00:55	76.7144	GPU	Vanjari(fast_model_0.5)	v0.1.0	Tools with moderate runtimes and moderate to high memory usage
21	Team8-Sub5	vanjari	main_model_0.1	3 days, 0:00:00	16.249	GPU	Vanjari(main_model_0.1)	v0.1.0	Time limitation tool
22	Team8-Sub6	vanjari	main_model_0.5	3 days, 0:00:00	16.249	GPU	Vanjari(main_model_0.5)	v0.1.0	Time limitation tool
23	Team9-Sub1	vclust	default	0:04:38	0.19717	CPU	Vclust(default)	v1.2.7	Fast and memory-efficient tools
24	Team10-Sub1	vContact2	default	*0:41:50	20.5675	CPU	vContact2(default)	p310	Tools with moderate runtimes and moderate to high memory usage
25	Team11-Sub1	vContact3	default	00:34:08	14.5213	CPU	vContact3(default)	v3.0.5-0 + v223	Tools with moderate runtimes and moderate to high memory usage
26	Team12-Sub1	viratax	default	00:05:56	15.5509	CPU	Viratax(default)	v250808	Fast and memory-efficient tools
27	Team13-Sub1	VirTaxonomer	bottomup_genus	05:12:36	17.1268	GPU	VirTaxonomer(bottomup_genus)	v250808	Tools with moderate runtimes and moderate to high memory usage
28	Team13-Sub2	VirTaxonomer	bottomup_species	05:08:25	17.122	GPU	VirTaxonomer(bottomup_species)	v250808	Tools with moderate runtimes and moderate to high memory usage
29	Team13-Sub3	VirTaxonomer	highest_genus	07:59:45	17.1282	GPU	VirTaxonomer(highest_genus)	v250808	Tools with moderate runtimes and moderate to high memory usage
30	Team14-Sub1	vcat	default	1:03:23	0.14989	CPU	Vcat(default)	v0.0.2	Fast and memory-efficient tools
31	Team15-Sub1	vista	default	3 days, 0:00:00	51.8596	CPU	Vista(default)	v1.0.5	Time limitation tool
32	Team16-Sub1	DNN-ICTV	default	na	na	CPU	DNN-ICTV(default)	v250810	na
33	Team3-Sub2	MMSeqs2-2	nr_database	23:16:26	107.73	CPU	MMSeqs2(nr_database)	v250810	Tools with moderate runtimes and very high memory usage	new time/memory
34	Team17-Sub1	gNmd1.11s,d	GeNomad	00:47:46	118.07	CPU	GeNomad(PiXi)	v250224	Tools with moderate runtimes and very high memory usage	new run

### Sheet: points
A 10-point agenda is created by comparing 16 tools/Github pages
Description	relative-point
required and given	1
required but NOT given	0
if not applicable (or script take care automatically )	1
could not install/run/test due to sudo requirement or issues with installation	na
Team		Team-1	Team-2	Team-3	Team-4	Team-5	Team-6	Team-7	Team-8	Team-9	Team-10	Team-11	Team-12	Team-13	Team-14	Team-15	Team-16	Team-3	Team-17
GitHub Documentation (for ICTV_TaxonomyChallenge GitHub page, else if any link given)	Point	CAT	gNmd1.8	MMSeqs2-1	Metabuli	PhaBOX	PhaGCN3	sourmash	vanjari	vclust	vContact2	vContact3	viratax	VirTaxonomer	vcat	vista	DNN-ICTV	MMSeqs2-2	gNmd1.11s,d
GitHub documentation provided?	1	1	0	1	1	1	1	1	1	1	1	1	1	1	1	1	1	1	1
Table of Contents/Index provided?	1	0	0	0	1	0	0	0	0	1	0	1	0	0	0	0	1	0	0
Is a README or an Introduction to the project -ICTV_TaxonomyChallenge- provided?	1	1	0	1	1	0	0	1	1	1	0	1	1	0	1	1	1	1	1
Clear "how to run" example (input → command → output) provided?	1	1	0	0	1	1	1	1	1	1	0	1	1	1	1	1	0	1	1
Usage examples for typical workflows provided?	1	1	0	0	1	1	1	1	1	1	0	1	1	1	1	1	0	0	0
Explanation of input/output file formats provided?	1	1	0	0	1	1	1	1	1	1	0	1	1	1	1	1	0	0	0
Advanced usage/parameter explanation provided?	1	1	0	0	1	1	1	1	1	1	0	1	1	1	1	0	0	0	0
Published tool? Links to publications/references, provided?	1	1	0	0	1	1	0	1	1	1	0	1	0	0	0	1	0	0	0
License stated?	1	0	1	0	1	1	0	1	1	1	0	0	1	1	1	0	0	1	1
Contact info or issue-reporting guidelines provided? Github issue possible?	1	1	1	1	1	1	1	1	1	1	1	1	1	1	1	1	0	1	1
SUM	10	8	2	3	10	8	6	9	9	10	2	9	8	7	8	7	3	5	5
GitHub Documentation (tool/database)	Point	CAT	gNmd1.8	MMSeqs2-1	Metabuli	PhaBOX	PhaGCN3	sourmash	vanjari	vclust	vContact2	vContact3	viratax	VirTaxonomer	vcat	vista	DNN-ICTV	MMSeqs2-2	gNmd1.11s,d
Clear installation instructions provided?	1	1	0	0	1	1	1	1	1	1	0	1	1	1	1	1	1	0	0
One-step installation available (pip, conda, Bioconda, Docker, Precompiled binaries, containers available etc.)?	1	1	0	0	1	1	0	1	1	1	0	1	0	1	1	0	0	1	1
Prerequisite/requirements.txt/environment.yml provided?	1	1	0	1	1	1	na	1	1	1	0	1	1	1	1	1	1	1	1
parameters or --help menu for tool available?	1	1	0	0	1	1	na	1	1	1	0	1	0	1	1	0	0	0	0
Does the quick start example run without errors after installation?	1	1	0	0	1	1	na	1	0	1	0	1	0	1	1	0	0	1	1
If the database is required, is it provided? Accessible by working link? Downloaded by script/tool?	1	0	0	0	1	1	na	1	1	1	0	1	1	1	1	1	1	1	1
Are there any special requirements, such as a GPU or TPU, etc., if required, mentioned?	1	1	0	1	1	1	na	1	0	1	0	1	1	1	1	1	0	1	1
Does tool need minimal manual configuration (paths, environment vars, etc.)?	1	1	0	0	1	1	na	1	1	0	0	1	0	1	1	0	0	1	1
Is the output format described in the documentation? and the same?	1	0	0	0	1	0	na	0	0	1	0	0	0	1	1	0	0	0	0
Active support for the tool? Github issue possible?	1	1	1	1	1	1	1	1	1	1	1	1	1	1	1	1	1	1	1
SUM	10	8	1	3	10	9	2	9	7	9	1	9	5	10	10	5	4	7	7
